# Pretrained gene representations transfer mean expression more broadly than spatial patterns in virtual spatial transcriptomics

**DOI:** 10.64898/2026.09.15.751768

**Authors:** Tingjun Chen, Stephanie C. Hicks

## Abstract

Virtual spatial transcriptomics models combine tissue images with pretrained gene representations to predict expression for unseen genes, but what these representations contribute is unclear. We separated their effects into overall gene-mean and spatial variation using held-out genes and individuals across four cohorts spanning three human brain regions and HER2-positive breast cancer. With fixed representations derived from regulatory DNA sequences and representations pretrained on single-cell transcriptomes, reductions in gene-mean error accounted for 91–96% of the total mean squared error reductions over matched random vectors. Mean-only models using gene representations without images retained 82–99% of the corresponding full-matrix correlation gain. Spatial gains were smaller, increased with expression variation in training tissue, and varied across cohorts and representations. Thus, pretrained gene representations broadly transfer mean expression but only selectively support spatial recovery, showing that gene-panel extension alone does not establish spatial recovery for new targets.

---

Spatial transcriptomics links gene expression to tissue structure, but collecting paired molecular measurements and tissue images remains costly at scale [1, 2]. Virtual spatial transcriptomics aims to extend spatial profiling to new samples by predicting gene expression from tissue images [3–6]. Most predictors are trained for a predefined set of genes, although recent large-scale models support prediction across a broader range of tissues and larger sets of genes [7–9]. A further goal is to predict genes not used to train the spatial predictor, with the long-term aim of generalizing across all genes and biological samples.

*Gene-query* models are designed to address this challenge by taking a representation of the target gene alongside the tissue image [10–14]. This representation, often called a gene embedding, is a numerical vector derived from molecular data or gene annotations. A shared predictor uses the image and gene vector to estimate expression at each location, allowing it to apply information learned from training genes to other genes. GeneQuery, for example, represents genes through text descriptions of their functions and predicts their expression from histology images [11]. DeepSpot-M uses gene representations from pretrained models of DNA, RNA, proteins, single cells and biomedical text to predict spatial expression from histology [13].

The information available to these predictors depends on how the gene representations were learned. Decima is a model trained to predict expression across cell types and conditions from the DNA sequence surrounding a gene [15]. scGPT learns representations of genes through pretraining on single-cell transcriptomes [16]. Vectors extracted from either model can supply gene information to a separately trained spatial predictor. Such information could help estimate a gene’s mean expression across tissue locations, recover its pattern of variation across those locations, or both.

An overall prediction score can obscure this distinction. Correlations and errors computed over the complete location-by-gene matrix combine differences in mean expression between genes with variation across locations within each gene. For example, a model that assigns one accurately predicted mean to every location can therefore improve overall agreement without recovering a gene-specific spatial pattern. Existing approaches assess spatial agreement using correlations for individual genes or measures of spatial structure. Others train models to predict relative expression, expression differences or deviations from gene means [14, 17–20]. Independent benchmarking has also shown that conclusions depend on the metric and evaluation setting [21]. A complementary question is how much pretrained gene representations improve mean-expression estimates and within-gene spatial prediction relative to matched controls, and which genes benefit when excluded from spatial-model fitting.

Here we evaluate gene-mean prediction and within-gene spatial recovery for held-out genes in new biological individuals across four cohorts spanning three human brain regions and HER2-positive breast cancer. We use fixed Decima and scGPT representations, matched gene-vector controls and independently fitted no-image models to assess what pretrained gene information contributes to prediction. We find broad gains in gene-mean prediction but smaller average spatial gains, which increase with expression variation in training tissue and differ across cohorts and representations. We also assess these two components in retrained GeneQuery models and a released DeepSpot-M model under their respective training settings.
