## Supplementary material for "Pretrained gene representations transfer mean expression more broadly than spatial patterns in virtual spatial transcriptomics": Source Data: extended_data_figure_1_absolute.tsv

cohort	seed	variant	mse	pooled_pcc	gene_pcc	gene_pcc_median	top50_pcc	top2000_pcc	source_path
DLPFC	42	decima_film_gnn	3.123478043082242	0.3813168027449795	0.0905313991925855	0.0738233714710637	0.2457827739585233	0.2245663340081216	experiments/dlpfc_current_full_ablation/multiseed/results/per_seed_ablation_summary.csv
DLPFC	123	decima_film_gnn	3.952383108628505	0.4298587586077219	0.0795329197369852	0.0651116169023612	0.2352885536325382	0.2008158408405481	experiments/dlpfc_current_full_ablation/multiseed/results/per_seed_ablation_summary.csv
DLPFC	456	decima_film_gnn	2.829876230233613	0.4084102816008992	0.0782231661662048	0.0612180579778756	0.2285192845535681	0.1988493272342257	experiments/dlpfc_current_full_ablation/multiseed/results/per_seed_ablation_summary.csv
DLPFC	42	decima_film_no_graph	4.07197731432941	0.41732914069371	0.0587112889513253	0.0475311008521808	0.172037264758625	0.1440086347499303	experiments/dlpfc_current_full_ablation/multiseed/results/per_seed_ablation_summary.csv
DLPFC	123	decima_film_no_graph	3.8547009797015344	0.4349947822184306	0.0700341016922628	0.0591228664459838	0.1978604077144331	0.1632426470209355	experiments/dlpfc_current_full_ablation/multiseed/results/per_seed_ablation_summary.csv
DLPFC	456	decima_film_no_graph	3.371515198496538	0.392274752542017	0.0723845032280744	0.0590935132701152	0.2145708793714369	0.1709008655121658	experiments/dlpfc_current_full_ablation/multiseed/results/per_seed_ablation_summary.csv
DLPFC	42	decima_prior_only	3.053878922277752	0.3093207907901409	0.0	0.0	0.0	0.0	experiments/dlpfc_current_full_ablation/multiseed/results/per_seed_ablation_summary.csv
DLPFC	123	decima_prior_only	2.966939993681162	0.3188277449462814	0.0	0.0	0.0	0.0	experiments/dlpfc_current_full_ablation/multiseed/results/per_seed_ablation_summary.csv
DLPFC	456	decima_prior_only	3.1468823621254387	0.2576068930555186	0.0	0.0	0.0	0.0	experiments/dlpfc_current_full_ablation/multiseed/results/per_seed_ablation_summary.csv
DLPFC	42	gene_mean_decima_film_gnn	2.426542928383807	0.5211334388961508	0.0901204737191651	0.0753674885956988	0.2363105221307725	0.2220208779831665	experiments/four_cohort_gene_mean_decima_film_gnn/results/per_seed_metrics.csv
DLPFC	123	gene_mean_decima_film_gnn	2.3628333190311777	0.5406549835492972	0.0831721008454181	0.0680346194349334	0.2444895187128812	0.2115456948890628	experiments/four_cohort_gene_mean_decima_film_gnn/results/per_seed_metrics.csv
DLPFC	456	gene_mean_decima_film_gnn	2.428254053733093	0.5124853174877636	0.0696736668681851	0.0580312737473654	0.1919038427059165	0.1566553569741298	experiments/four_cohort_gene_mean_decima_film_gnn/results/per_seed_metrics.csv
DLPFC	42	gene_mean_uni2h_gnn	2.4516088303378893	0.5203095561635661	0.0757532276709494	0.0581899282128333	0.2700619646733562	0.2006513372521252	experiments/dlpfc_current_full_ablation/multiseed/results/per_seed_ablation_summary.csv
DLPFC	123	gene_mean_uni2h_gnn	2.4685591231466875	0.5100343809558175	0.0906343260177344	0.0741867103826696	0.3065488682620267	0.2294941888044853	experiments/dlpfc_current_full_ablation/multiseed/results/per_seed_ablation_summary.csv
DLPFC	456	gene_mean_uni2h_gnn	2.4873730294560072	0.5116864718741971	0.0899551374469643	0.0727002592465008	0.3047172548840893	0.2271482174619922	experiments/dlpfc_current_full_ablation/multiseed/results/per_seed_ablation_summary.csv
DLPFC	42	gene_mean_uni2h_residual	2.456148143847952	0.5185327408966256	0.0615423722263622	0.0485074739190934	0.2266648535588585	0.1582523613045699	experiments/dlpfc_current_full_ablation/multiseed/results/per_seed_ablation_summary.csv
DLPFC	123	gene_mean_uni2h_residual	2.5470892461481016	0.501379138489428	0.0854043204806729	0.0675884397583145	0.277839307693389	0.2129174863989097	experiments/dlpfc_current_full_ablation/multiseed/results/per_seed_ablation_summary.csv
DLPFC	456	gene_mean_uni2h_residual	2.508396007694462	0.5076755084835961	0.0764280449138659	0.060590648590698	0.2518111108407002	0.1921894062263645	experiments/dlpfc_current_full_ablation/multiseed/results/per_seed_ablation_summary.csv
DLPFC	42	uni2h	2.645209339659134	0.4882900747612874	0.0786361540678906	0.0618653105173934	0.2470285653282815	0.2138155911548888	experiments/dlpfc_current_full_ablation/multiseed/results/per_seed_ablation_summary.csv
DLPFC	123	uni2h	3.0143531111653434	0.4868373656099035	0.0893614651231346	0.0724226564240169	0.2677488919941598	0.2275288759169061	experiments/dlpfc_current_full_ablation/multiseed/results/per_seed_ablation_summary.csv
DLPFC	456	uni2h	3.082948849145699	0.4751871022631913	0.0770646713427806	0.0625948139367766	0.2352808356717024	0.1910415018439001	experiments/dlpfc_current_full_ablation/multiseed/results/per_seed_ablation_summary.csv
DLPFC	42	uni2h_gnn	2.600806748816112	0.4950423396263245	0.0816707476988753	0.0639858611148846	0.2521755566559241	0.2202675082774429	experiments/dlpfc_current_full_ablation/multiseed/results/per_seed_ablation_summary.csv
DLPFC	123	uni2h_gnn	2.624373344762733	0.4995183804830926	0.0989767607672544	0.0768117739969012	0.2887952762603296	0.2665285585238646	experiments/dlpfc_current_full_ablation/multiseed/results/per_seed_ablation_summary.csv
DLPFC	456	uni2h_gnn	3.091621412823442	0.481945732345407	0.082630871086839	0.0654275912798271	0.2675070255502385	0.2161563175880404	experiments/dlpfc_current_full_ablation/multiseed/results/per_seed_ablation_summary.csv
HER2ST	42	decima_film_gnn	2.327320483832333	0.3592382646403628	0.0937708839255139	0.0855976200955621	0.1854380640061481	0.190224703041382	experiments/her2st_current_full_ablation/multiseed/results/per_seed_ablation_summary.csv
HER2ST	123	decima_film_gnn	2.327930465796077	0.3405327408745175	0.1019520355874218	0.0929638093588117	0.169608108998933	0.1991940611226373	experiments/her2st_current_full_ablation/multiseed/results/per_seed_ablation_summary.csv
HER2ST	456	decima_film_gnn	2.3585847419917134	0.351515339051748	0.098924922372723	0.0862850860715354	0.1695281235155347	0.1856241048296856	experiments/her2st_current_full_ablation/multiseed/results/per_seed_ablation_summary.csv
HER2ST	42	decima_film_no_graph	2.4952584691122968	0.2975414677876211	0.1045557192501603	0.0948203010629798	0.1987643350131385	0.2039010013903354	experiments/her2st_current_full_ablation/multiseed/results/per_seed_ablation_summary.csv
HER2ST	123	decima_film_no_graph	2.4471946136378944	0.3627404419597766	0.0972839223433509	0.0895049841466904	0.173566593161992	0.1913135545819499	experiments/her2st_current_full_ablation/multiseed/results/per_seed_ablation_summary.csv
HER2ST	456	decima_film_no_graph	2.41928598423013	0.3348860831962967	0.0940483317750093	0.0857987245180523	0.1570927009894952	0.1758509871832458	experiments/her2st_current_full_ablation/multiseed/results/per_seed_ablation_summary.csv
HER2ST	42	decima_prior_only	3.579605936425466	0.0522099569665371	0.0	0.0	0.0	0.0	experiments/her2st_current_full_ablation/multiseed/results/per_seed_ablation_summary.csv
HER2ST	123	decima_prior_only	2.668329406333578	0.1721163142184235	0.0	0.0	0.0	0.0	experiments/her2st_current_full_ablation/multiseed/results/per_seed_ablation_summary.csv
HER2ST	456	decima_prior_only	2.524878539952805	0.1894194503650887	0.0	0.0	0.0	0.0	experiments/her2st_current_full_ablation/multiseed/results/per_seed_ablation_summary.csv
HER2ST	42	gene_mean_decima_film_gnn	2.0992644870995987	0.443703344557899	0.0840256434210189	0.0723219907915718	0.1691152174366712	0.1510481420425449	experiments/four_cohort_gene_mean_decima_film_gnn/results/per_seed_metrics.csv
HER2ST	123	gene_mean_decima_film_gnn	2.1111658265284703	0.4482717901545732	0.0937623564108086	0.0856554942903359	0.1540979543101497	0.1794113344435697	experiments/four_cohort_gene_mean_decima_film_gnn/results/per_seed_metrics.csv
HER2ST	456	gene_mean_decima_film_gnn	2.1071937567126207	0.4500991894933176	0.0963839136960237	0.0844866694821222	0.1758493004638119	0.1833995162660377	experiments/four_cohort_gene_mean_decima_film_gnn/results/per_seed_metrics.csv
HER2ST	42	gene_mean_uni2h_gnn	2.141580162753385	0.441578546500228	0.0803980413016442	0.0801042000629594	0.1468645126057786	0.1774823402891971	experiments/her2st_current_full_ablation/multiseed/results/per_seed_ablation_summary.csv
HER2ST	123	gene_mean_uni2h_gnn	2.306817990151942	0.4278138706209733	0.0770399498873137	0.0722923976226806	0.1976266003465507	0.1612009979088122	experiments/her2st_current_full_ablation/multiseed/results/per_seed_ablation_summary.csv
HER2ST	456	gene_mean_uni2h_gnn	2.1633288482031325	0.4368699951568641	0.0784520802161466	0.0756538072764789	0.1395204794280012	0.1701525878026625	experiments/her2st_current_full_ablation/multiseed/results/per_seed_ablation_summary.csv
HER2ST	42	gene_mean_uni2h_residual	2.2734770494902508	0.4293264530790374	0.0757748917095787	0.0741695881968246	0.1650450065675938	0.1569290435512743	experiments/her2st_current_full_ablation/multiseed/results/per_seed_ablation_summary.csv
HER2ST	123	gene_mean_uni2h_residual	2.278202189114779	0.429020732626936	0.0750354622152945	0.0732406987503912	0.1328944357061939	0.1572568937609979	experiments/her2st_current_full_ablation/multiseed/results/per_seed_ablation_summary.csv
HER2ST	456	gene_mean_uni2h_residual	2.237081412325438	0.4324385952965445	0.0762863134758951	0.0776682708638274	0.1270304012411593	0.1621822758489523	experiments/her2st_current_full_ablation/multiseed/results/per_seed_ablation_summary.csv
HER2ST	42	uni2h	2.3523602687425997	0.3445137493873475	0.0819599506373638	0.0727598736753069	0.1594975244800183	0.1780176516987204	experiments/her2st_current_full_ablation/multiseed/results/per_seed_ablation_summary.csv
HER2ST	123	uni2h	2.276145568073756	0.3722594681020083	0.0832066986879309	0.0770143449801423	0.1489928020537598	0.1826701308917294	experiments/her2st_current_full_ablation/multiseed/results/per_seed_ablation_summary.csv
HER2ST	456	uni2h	2.2597785580845704	0.3848333880246192	0.0899755347219372	0.0787013999218971	0.1661596164958093	0.1884400453806837	experiments/her2st_current_full_ablation/multiseed/results/per_seed_ablation_summary.csv
HER2ST	42	uni2h_gnn	2.2643635930300268	0.3887199544132759	0.0778060055180441	0.0632093092086666	0.1511677872447445	0.18471548597611	experiments/her2st_current_full_ablation/multiseed/results/per_seed_ablation_summary.csv
HER2ST	123	uni2h_gnn	2.2654805111157668	0.383726573080263	0.0865246087140165	0.0768253656210582	0.1548690242162799	0.199018944623967	experiments/her2st_current_full_ablation/multiseed/results/per_seed_ablation_summary.csv
HER2ST	456	uni2h_gnn	2.507370744330467	0.353572174755652	0.0732451131029447	0.0703838536249346	0.1135063706560603	0.1444861004046332	experiments/her2st_current_full_ablation/multiseed/results/per_seed_ablation_summary.csv
Hippocampus	42	decima_film_gnn	3.120516929940197	0.3981741684938217	0.114029073690512	0.0927746179914716	0.2811693685523079	0.2546916763036835	experiments/hippocampus_current_full_ablation/multiseed/results/per_seed_ablation_summary.csv
Hippocampus	123	decima_film_gnn	2.5451273462176585	0.3837949480677719	0.1121964219198342	0.0906083116580493	0.2764856176476056	0.2537351511314155	experiments/hippocampus_current_full_ablation/multiseed/results/per_seed_ablation_summary.csv
Hippocampus	456	decima_film_gnn	2.112503884984709	0.4169890742797696	0.1073597444386672	0.0869522739723337	0.2658510798478122	0.246776052286492	experiments/hippocampus_current_full_ablation/multiseed/results/per_seed_ablation_summary.csv
Hippocampus	42	decima_film_no_graph	2.3081379948442566	0.3809610827768122	0.092894511809919	0.0781718782203625	0.1931063589502133	0.1973050585773558	experiments/hippocampus_current_full_ablation/multiseed/results/per_seed_ablation_summary.csv
Hippocampus	123	decima_film_no_graph	2.305399299675054	0.3905213517847969	0.1018870691296475	0.0837218718803409	0.2324218109303406	0.2234659158623121	experiments/hippocampus_current_full_ablation/multiseed/results/per_seed_ablation_summary.csv
Hippocampus	456	decima_film_no_graph	2.124461551829649	0.4135708553281791	0.1019388210499736	0.0836723730654456	0.2311407145479294	0.2271513084675319	experiments/hippocampus_current_full_ablation/multiseed/results/per_seed_ablation_summary.csv
Hippocampus	42	decima_prior_only	2.397493581276648	0.2738411031843999	0.0	0.0	0.0	0.0	experiments/hippocampus_current_full_ablation/multiseed/results/per_seed_ablation_summary.csv
Hippocampus	123	decima_prior_only	2.451884691768563	0.2607502861428625	0.0	0.0	0.0	0.0	experiments/hippocampus_current_full_ablation/multiseed/results/per_seed_ablation_summary.csv
Hippocampus	456	decima_prior_only	2.342889277052287	0.25331619189786	0.0	0.0	0.0	0.0	experiments/hippocampus_current_full_ablation/multiseed/results/per_seed_ablation_summary.csv
Hippocampus	42	gene_mean_decima_film_gnn	1.93697178116922	0.4945160035078709	0.115062549891646	0.0932365241720853	0.2852419086122992	0.2597350802230309	experiments/four_cohort_gene_mean_decima_film_gnn/results/per_seed_metrics.csv
Hippocampus	123	gene_mean_decima_film_gnn	1.9063628425143664	0.5084632706424057	0.109886956650028	0.088769172677936	0.2682726352036657	0.248411988944104	experiments/four_cohort_gene_mean_decima_film_gnn/results/per_seed_metrics.csv
Hippocampus	456	gene_mean_decima_film_gnn	2.013668827114921	0.4605496521527756	0.0940639977857226	0.0729080384761	0.2738222598377146	0.1975097960713135	experiments/four_cohort_gene_mean_decima_film_gnn/results/per_seed_metrics.csv
Hippocampus	42	gene_mean_uni2h_gnn	1.992288104374488	0.4787805291452916	0.1089914092180265	0.0879552332010154	0.3260025623077516	0.2565817255533629	experiments/hippocampus_current_full_ablation/multiseed/results/per_seed_ablation_summary.csv
Hippocampus	123	gene_mean_uni2h_gnn	1.9611158698274476	0.4866398296922182	0.1035481793524378	0.0825352837323564	0.3324933988890383	0.2488235107037134	experiments/hippocampus_current_full_ablation/multiseed/results/per_seed_ablation_summary.csv
Hippocampus	456	gene_mean_uni2h_gnn	1.9762492046921092	0.4839469895148646	0.1078178511380073	0.0864249598905703	0.3315910142864764	0.2546816586249995	experiments/hippocampus_current_full_ablation/multiseed/results/per_seed_ablation_summary.csv
Hippocampus	42	gene_mean_uni2h_residual	1.9506809836416223	0.4865825951667036	0.095186523188216	0.0774163410195828	0.2851543162781988	0.2279164875394123	experiments/hippocampus_current_full_ablation/multiseed/results/per_seed_ablation_summary.csv
Hippocampus	123	gene_mean_uni2h_residual	1.9928351997779996	0.4783413986844304	0.0953391699373914	0.0768183421785908	0.2826518354449986	0.2279955912858175	experiments/hippocampus_current_full_ablation/multiseed/results/per_seed_ablation_summary.csv
Hippocampus	456	gene_mean_uni2h_residual	2.0121346817551253	0.4740132727273856	0.0983526782183515	0.0823393210462409	0.2680216571292946	0.2210553459065515	experiments/hippocampus_current_full_ablation/multiseed/results/per_seed_ablation_summary.csv
Hippocampus	42	uni2h	2.2798910156080563	0.4486045819738509	0.093189326977273	0.0722354786648864	0.2810467736231583	0.223348381287292	experiments/hippocampus_current_full_ablation/multiseed/results/per_seed_ablation_summary.csv
Hippocampus	123	uni2h	2.2076378716345677	0.4543014105787661	0.0967411631221114	0.076230133580316	0.2825235155971233	0.2260512899022898	experiments/hippocampus_current_full_ablation/multiseed/results/per_seed_ablation_summary.csv
Hippocampus	456	uni2h	2.140418005123255	0.4668755090497156	0.0963183525266456	0.0793870704097409	0.2571091456967416	0.2154985604787975	experiments/hippocampus_current_full_ablation/multiseed/results/per_seed_ablation_summary.csv
Hippocampus	42	uni2h_gnn	2.178974854189617	0.4558950979015018	0.1092719182726728	0.0866095464330544	0.3293992622697066	0.2610667616729392	experiments/hippocampus_current_full_ablation/multiseed/results/per_seed_ablation_summary.csv
Hippocampus	123	uni2h_gnn	2.1582660069380424	0.460801000230562	0.1044525745706	0.0811058004614397	0.321622136355418	0.2488247953270934	experiments/hippocampus_current_full_ablation/multiseed/results/per_seed_ablation_summary.csv
Hippocampus	456	uni2h_gnn	2.090066764166476	0.4649036079216762	0.1000789809490585	0.0805531902565017	0.2681246548257663	0.2279517110530783	experiments/hippocampus_current_full_ablation/multiseed/results/per_seed_ablation_summary.csv
NAc	42	decima_film_gnn	3.881722784394482	0.4107122613185157	0.0806307338113565	0.0590494103957061	0.19825145933423	0.2323066293021699	experiments/nac_current_full_ablation/multiseed/results/per_seed_ablation_summary.csv
NAc	123	decima_film_gnn	2.4552753415860256	0.4011709734546848	0.0696156794892558	0.0484604518850822	0.1655076470258106	0.2054345455247569	experiments/nac_current_full_ablation/multiseed/results/per_seed_ablation_summary.csv
NAc	456	decima_film_gnn	3.722727008695422	0.3757857302482401	0.0800901266969475	0.0587995544919959	0.2006402488837366	0.2304345432266812	experiments/nac_current_full_ablation/multiseed/results/per_seed_ablation_summary.csv
NAc	42	decima_film_no_graph	3.8944454924155	0.3943180885588561	0.0770605436182861	0.0572488981879511	0.1932214139254047	0.2205765699197139	experiments/nac_current_full_ablation/multiseed/results/per_seed_ablation_summary.csv
NAc	123	decima_film_no_graph	2.4420941292909566	0.4081217067610146	0.0751086689231302	0.0548617735596725	0.1871524322021426	0.2185623090139245	experiments/nac_current_full_ablation/multiseed/results/per_seed_ablation_summary.csv
NAc	456	decima_film_no_graph	2.627188464723116	0.3589932454555615	0.0749583897809035	0.0566129957926612	0.1892287519667126	0.2128331916062118	experiments/nac_current_full_ablation/multiseed/results/per_seed_ablation_summary.csv
NAc	42	decima_prior_only	2.8506642480024067	0.2449010971656485	0.0	0.0	0.0	0.0	experiments/nac_current_full_ablation/multiseed/results/per_seed_ablation_summary.csv
NAc	123	decima_prior_only	2.738498987194648	0.282673104415498	0.0	0.0	0.0	0.0	experiments/nac_current_full_ablation/multiseed/results/per_seed_ablation_summary.csv
NAc	456	decima_prior_only	2.74194951902437	0.2571451747522358	0.0	0.0	0.0	0.0	experiments/nac_current_full_ablation/multiseed/results/per_seed_ablation_summary.csv
NAc	42	gene_mean_decima_film_gnn	2.317086051861329	0.4959638142384666	0.0783432675693676	0.0583545857120352	0.1942235150664437	0.2238230869464239	experiments/four_cohort_gene_mean_decima_film_gnn/results/per_seed_metrics.csv
NAc	123	gene_mean_decima_film_gnn	2.3952143003877477	0.4887521683382544	0.0774775339887089	0.0573409848318522	0.1866560426717022	0.2187220925870438	experiments/four_cohort_gene_mean_decima_film_gnn/results/per_seed_metrics.csv
NAc	456	gene_mean_decima_film_gnn	2.1575678114780352	0.5088648372877767	0.0755221320552413	0.054259750974588	0.1864959135529728	0.2194780831097976	experiments/four_cohort_gene_mean_decima_film_gnn/results/per_seed_metrics.csv
NAc	42	gene_mean_uni2h_gnn	2.334625138767848	0.480187797949492	0.0759104634301404	0.0553819213899444	0.2572150696894722	0.2250919009511727	experiments/nac_current_full_ablation/multiseed/results/per_seed_ablation_summary.csv
NAc	123	gene_mean_uni2h_gnn	2.2213363175864123	0.4977284432977211	0.0728449772654565	0.0530427449566413	0.2432993343912193	0.2141203645810465	experiments/nac_current_full_ablation/multiseed/results/per_seed_ablation_summary.csv
NAc	456	gene_mean_uni2h_gnn	2.214572212185379	0.4979350805713288	0.0787710067183404	0.0565313117663067	0.2529058468613689	0.2327968840394898	experiments/nac_current_full_ablation/multiseed/results/per_seed_ablation_summary.csv
NAc	42	gene_mean_uni2h_residual	2.254044285722552	0.4893870501713574	0.0727683938545662	0.0559869974194518	0.2489104619982333	0.2128140933617641	experiments/nac_current_full_ablation/multiseed/results/per_seed_ablation_summary.csv
NAc	123	gene_mean_uni2h_residual	2.184367491697938	0.5006734807951716	0.0599613099995303	0.0458997238129412	0.1922174189655291	0.1835032652902505	experiments/nac_current_full_ablation/multiseed/results/per_seed_ablation_summary.csv
NAc	456	gene_mean_uni2h_residual	2.2070870820363298	0.4993739281588048	0.0776070900679788	0.0563012552486221	0.2429374703704067	0.2267736309254757	experiments/nac_current_full_ablation/multiseed/results/per_seed_ablation_summary.csv
NAc	42	uni2h	2.706509528749447	0.4057027238622349	0.0755656399890041	0.0557993921966184	0.2162986202417273	0.2203486404884229	experiments/nac_current_full_ablation/multiseed/results/per_seed_ablation_summary.csv
NAc	123	uni2h	2.589019702545237	0.4280399637762824	0.0751928789851046	0.0525457933973724	0.2292781173603909	0.228173590943686	experiments/nac_current_full_ablation/multiseed/results/per_seed_ablation_summary.csv
NAc	456	uni2h	2.4642604796646745	0.4424393044732072	0.0729556314107346	0.0502136767089306	0.2183395503342893	0.2262401095113073	experiments/nac_current_full_ablation/multiseed/results/per_seed_ablation_summary.csv
NAc	42	uni2h_gnn	2.677388065259239	0.4102162095338145	0.0722208920569323	0.0514075746323438	0.1977548066856035	0.2133595323941614	experiments/nac_current_full_ablation/multiseed/results/per_seed_ablation_summary.csv
NAc	123	uni2h_gnn	2.569738775370086	0.4193917748496574	0.0776755034749452	0.0553192335837192	0.2253352415469406	0.231790306238063	experiments/nac_current_full_ablation/multiseed/results/per_seed_ablation_summary.csv
NAc	456	uni2h_gnn	2.447240838791354	0.4522227161440935	0.0728339892961095	0.0506221041412593	0.2095403956150944	0.2169573242879209	experiments/nac_current_full_ablation/multiseed/results/per_seed_ablation_summary.csv
