## Supplementary material for "Pretrained gene representations transfer mean expression more broadly than spatial patterns in virtual spatial transcriptomics": Source Data: extended_data_figure_8_primary_readouts.tsv

cohort	seed	condition	n_observations	n_genes	n_eligible_gene_pcc	n_finite_gene_pcc	n_constant_prediction_gene_pcc	full_matrix_pcc	full_matrix_mse	abundance_pcc	abundance_rmse	mean_gene_pcc	centered_full_matrix_pcc	centered_rmse	gene_mean_mse	centered_mse	decomposition_error	primary_mean_within_section_gene_pcc	primary_centered_full_matrix_pcc	primary_section_centered_rmse	readout	variant	n_sections	n_individuals	cohort_label
Hippocampus	42	bias_correct__interaction_correct	53014080	3680	3482.0	3482	0.0	0.4271821180298332	2.062314928326013	0.8024377451729124	0.4840453192786032	0.0962954725878917	0.1648949159525511	1.3520410708297617	0.2342998711155249	1.8280150572104883	0.0	0.1035382614646085	0.1721072863650037	1.3498439717414783	complete_decoder	decima			Hippocampus
Hippocampus	42	bias_correct__interaction_zero	53014080	3680	3482.0	3482	3482.0	0.4093174399867882	2.090622076573725	0.815614987261069	0.4618320345118742	0.0	2.9125690621088486e-11	1.3701581107566922	0.2132888281013769	1.877333248472348	-2.220446049250313e-16	0.0	3.0699371223400776e-10	1.3703704028389148	gene_bias_only	decima			Hippocampus
Hippocampus	42	bias_zero__interaction_correct	53014080	3680	3482.0	3482	0.0	0.2788672441628968	2.316649491511748	0.492993139355839	0.6950006270160605	0.0963876732766016	0.1556070832833281	1.3541135919704193	0.4830258715527171	1.8336236199590308	2.220446049250313e-16	0.1036245025363861	0.1623952632334931	1.3521873862544536	interaction_only	decima			Hippocampus
Hippocampus	42		53014080	3680		3482		0.0541971949737994	2.547718309342678	0.0084086551900444	0.8270616089596242	0.0842631025454506		1.3651693683670885	0.6840309050148825	1.8636874043277951	2.220446049250313e-16				complete_decoder	random	4.0	2.0	Hippocampus
Hippocampus	42		53014080	3680		3482		0.0087902345119589	2.60190289269342	0.0175156157766558	0.8512165671678807	0.0		1.3701581107566925	0.7245696442210713	1.8773332484723488	0.0				gene_bias_only	random	4.0	2.0	Hippocampus
Hippocampus	42		53014080	3680		3482		0.0633373511594048	2.5322830951492845	0.0003899829249829	0.8191069408736946	0.0843466703311969		1.3643118831710812	0.6709361805874623	1.8613469145618224	0.0				interaction_only	random	4.0	2.0	Hippocampus
Hippocampus	42		53014080	3680		3482		0.1008074360266431	2.4843335330927783		0.795179621709945	0.0970121735744017		1.3608904813797498	0.6323106307827714	1.8520229023100068	2.220446049250313e-16				complete_decoder	constant	4.0	2.0	Hippocampus
Hippocampus	42		53014080	3680		3482			2.523048246537789		0.803563935269273	0.0		1.3701581107566925	0.6457149980654405	1.8773332484723488	4.440892098500626e-16				gene_bias_only	constant	4.0	2.0	Hippocampus
Hippocampus	42		53014080	3680		3482		0.1006152626020751	2.492870347340251		0.8004471762598896	0.0967929125160333		1.3609388911181208	0.6407156819824307	1.8521546653578205	0.0				interaction_only	constant	4.0	2.0	Hippocampus
Hippocampus	123	bias_correct__interaction_correct	53014080	3680	3482.0	3482	0.0	0.4275180779912597	2.0593549887051736	0.8051832753335337	0.478216438260898	0.0892874745851564	0.1621609061936906	1.353020334984746	0.2286909618229393	1.8306640268822345	0.0	0.0992390064063786	0.171696030393966	1.3498657905615044	complete_decoder	decima			Hippocampus
Hippocampus	123	bias_correct__interaction_zero	53014080	3680	3482.0	3482	3482.0	0.4112518605497909	2.0873015512918465	0.8194695564748846	0.4582229837311717	0.0	4.4882956540470325e-10	1.3701581107566925	0.2099683028194976	1.8773332484723488	2.220446049250313e-16	0.0	-1.2144140171002022e-10	1.370370402838915	gene_bias_only	decima			Hippocampus
Hippocampus	123	bias_zero__interaction_correct	53014080	3680	3482.0	3482	0.0	0.2495715813824466	2.361920356865481	0.4416352305505066	0.7154479981949313	0.0895997188729585	0.1422748044451257	1.3601670922149038	0.5118658381211345	1.850054518744347	-2.220446049250313e-16	0.0994160364996423	0.1543599234288147	1.3552386991364624	interaction_only	decima			Hippocampus
Hippocampus	123		53014080	3680		3482		0.0589794339087251	2.54624001764616	0.025645373162184	0.8263744622316984	0.0821972053237584		1.3650440527021213	0.6828947518287288	1.863345265817432	-2.220446049250313e-16				complete_decoder	random	4.0	2.0	Hippocampus
Hippocampus	123		53014080	3680		3482		0.0083382607696693	2.5513004013168588	0.0166150028976357	0.8209550248609906	0.0		1.3701581107566927	0.6739671528445097	1.8773332484723493	-2.220446049250313e-16				gene_bias_only	random	4.0	2.0	Hippocampus
Hippocampus	123		53014080	3680		3482		0.0707006399855691	2.519054568775696	0.0263166403303495	0.8100936122593709	0.0823120017537368		1.3648453788441604	0.656251660623436	1.8628029081522597	0.0				interaction_only	random	4.0	2.0	Hippocampus
Hippocampus	123		53014080	3680		3482		0.0962623317547945	2.4926190979906293		0.7984802854785441	0.0924259546701271		1.3620015901946414	0.6375707662978971	1.855048331692732	2.220446049250313e-16				complete_decoder	constant	4.0	2.0	Hippocampus
Hippocampus	123		53014080	3680		3482			2.532746414142901		0.809575917175499	0.0		1.3701581107566931	0.6554131656705504	1.8773332484723504	4.440892098500626e-16				gene_bias_only	constant	4.0	2.0	Hippocampus
Hippocampus	123		53014080	3680		3482		0.0961421936989333	2.48629404168746		0.7949835948606635	0.0922916029610441		1.361725055064302	0.6319989160975835	1.8542951255898763	2.220446049250313e-16				interaction_only	constant	4.0	2.0	Hippocampus
Hippocampus	456	bias_correct__interaction_correct	53014080	3680	3482.0	3482	0.0	0.4275603672117467	2.062810749238424	0.8028222837344784	0.4864929506879236	0.0958599143359554	0.1655225433729509	1.351345758186772	0.2366753910690424	1.8261353581693816	-4.440892098500626e-16	0.1039979968322106	0.1729402628400191	1.3495216022845116	complete_decoder	decima			Hippocampus
Hippocampus	456	bias_correct__interaction_zero	53014080	3680	3482.0	3482	3482.0	0.402390255994487	2.1035918938293268	0.8018117271707628	0.4756665274716923	0.0	4.525668258003632e-10	1.3701581107566922	0.2262586453569782	1.877333248472348	4.440892098500626e-16	0.0	3.6249045807442506e-10	1.370370402838915	gene_bias_only	decima			Hippocampus
Hippocampus	456	bias_zero__interaction_correct	53014080	3680	3482.0	3482	0.0	0.2940800575234464	2.3090967152771005	0.5302262975111558	0.692149805622995	0.0961175112204556	0.1592351834406455	1.35278429982505	0.4790713534239497	1.8300253618531503	2.220446049250313e-16	0.1041875216386571	0.1662058414344597	1.3511999840241564	interaction_only	decima			Hippocampus
Hippocampus	456		53014080	3680		3482		0.0553297731079293	2.5459221390277573	-4.362890822426444e-05	0.8279195537454108	0.0904483553482263		1.3639909646158794	0.6854507874740002	1.8604713515537568	0.0				complete_decoder	random	4.0	2.0	Hippocampus
Hippocampus	456		53014080	3680		3482		-0.0042079766380797	2.6001091546047226	-0.008384907352526	0.8501622822334416	0.0		1.3701581107566925	0.7227759061323739	1.8773332484723488	0.0				gene_bias_only	random	4.0	2.0	Hippocampus
Hippocampus	456		53014080	3680		3482		0.072198438772571	2.525116933143565	0.0132717787949732	0.8167555905062138	0.0905290380992077		1.363094728373788	0.6670896946231542	1.858027238520411	0.0				interaction_only	random	4.0	2.0	Hippocampus
Hippocampus	456		53014080	3680		3482		0.1037370721495639	2.485695952656795		0.7970681432636192	0.0996188631344856		1.3602861197744691	0.6353176250057134	1.850378327651082	-4.440892098500626e-16				complete_decoder	constant	4.0	2.0	Hippocampus
Hippocampus	456		53014080	3680		3482			2.522507725961385		0.8032275378054687	0.0		1.3701581107566925	0.6451744774890358	1.8773332484723488	4.440892098500626e-16				gene_bias_only	constant	4.0	2.0	Hippocampus
Hippocampus	456		53014080	3680		3482		0.1035772137980746	2.485245626836231		0.796352913284348	0.0994327379402449		1.3605394754801357	0.6341779624964683	1.8510676643397623	0.0				interaction_only	constant	4.0	2.0	Hippocampus
DLPFC	42	bias_correct__interaction_correct	155557280	3680	3593.0	3593	33.0	0.4561768706654432	2.510450008544995	0.8096586389199101	0.5735984869761702	0.0827053856855693	0.1503636833608469	1.4769681053711496	0.3290152242613517	2.181434784283644	-4.440892098500626e-16	0.0664348628752618	0.1147562957756696	1.460350859887361	complete_decoder	decima			DLPFC
DLPFC	42	bias_correct__interaction_zero	155557280	3680	3593.0	3593	3593.0	0.4408544610962855	2.563493401926941	0.8143277724617077	0.5761931754250579	0.0	-3.7851658186743103e-10	1.493818873398154	0.3319985754064115	2.231494826520529	0.0	0.0	-6.736201332377454e-11	1.469172386040294	gene_bias_only	decima			DLPFC
DLPFC	42	bias_zero__interaction_correct	155557280	3680	3593.0	3593	0.0	0.3107052095765613	2.879778337040577	0.5350334033452933	0.8320203595275589	0.0827355848368792	0.1405310353387646	1.4790268619508602	0.6922578786683685	2.1875204583722088	0.0	0.0663793944660811	0.1066157124118761	1.461249792708969	interaction_only	decima			DLPFC
DLPFC	42		155557280	3680		3593		0.0311613258781528	3.2546796670621645	-0.0110017695379711	1.0194420678702294	0.0777596960476258		1.488427874409316	1.0392621297435296	2.2154175373186344	4.440892098500626e-16				complete_decoder	random	10.0	10.0	DLPFC
DLPFC	42		155557280	3680		3593		-0.0119502212766758	3.2131682946698006	-0.0220739448761856	0.9907943621908992	0.0		1.493818873398154	0.9816734681492704	2.23149482652053	0.0				gene_bias_only	random	10.0	10.0	DLPFC
DLPFC	42		155557280	3680		3593		0.0519882996315919	3.1950884440487872	-0.0039561982586328	0.9912209535062974	0.0779018531563199		1.4874708284127305	0.9825189786699332	2.212569465378854	0.0				interaction_only	random	10.0	10.0	DLPFC
DLPFC	42		155557280	3680		3593		0.0872586920325071	3.132691936556172		0.961861126886696	0.081188826656472		1.4857708804322511	0.9251768274157448	2.207515109140427	4.440892098500626e-16				complete_decoder	constant	10.0	10.0	DLPFC
DLPFC	42		155557280	3680		3593			3.1573362383646213		0.9622065328421394	0.0		1.493818873398154	0.9258414118440912	2.2314948265205303	0.0				gene_bias_only	constant	10.0	10.0	DLPFC
DLPFC	42		155557280	3680		3593		0.0872469311935705	3.1348160780084373		0.9629900537877952	0.0811734083884626		1.4857544327089238	0.9273498436942212	2.207466234314216	4.440892098500626e-16				interaction_only	constant	10.0	10.0	DLPFC
DLPFC	123	bias_correct__interaction_correct	155557280	3680	3593.0	3593	282.0	0.4539166143050871	2.517890662942033	0.8036072322028651	0.5825538639733548	0.0853018181568363	0.1542949098857979	1.4759815915219765	0.3393690044302861	2.1785216585117464	4.440892098500626e-16	0.0660960398527687	0.1146954640132396	1.4600267650283587	complete_decoder	decima			DLPFC
DLPFC	123	bias_correct__interaction_zero	155557280	3680	3593.0	3593	3593.0	0.4392310527804083	2.555934732613269	0.8113290810695946	0.5695962658697307	0.0	-2.7374377745512944e-10	1.4938188733981534	0.3244399060927408	2.231494826520528	0.0	0.0	-1.8515508926701577e-12	1.4691723860402937	gene_bias_only	decima			DLPFC
DLPFC	123	bias_zero__interaction_correct	155557280	3680	3593.0	3593	0.0	0.2764718868497795	2.92943021450186	0.4635585976120671	0.8609389938240523	0.0853248648190007	0.1394587484904575	1.4792613911730028	0.7412159510867715	2.188214263415088	4.440892098500626e-16	0.0660195878479505	0.1030736598527269	1.4617265605806644	interaction_only	decima			DLPFC
DLPFC	123		155557280	3680		3593		0.0437813009709077	3.2406989590342907	0.0166418289413206	1.0131644189324998	0.0785289764964949		1.4880177482958532	1.02650213979083	2.2141968192434613	-4.440892098500626e-16				complete_decoder	random	10.0	10.0	DLPFC
DLPFC	123		155557280	3680		3593		0.006277226690924	3.211954963004824	0.0115950284720851	0.990181870407802	0.0		1.4938188733981543	0.9804601364842932	2.2314948265205308	0.0				gene_bias_only	random	10.0	10.0	DLPFC
DLPFC	123		155557280	3680		3593		0.0641003152793164	3.1651481551200487	0.0157254252398902	0.976467045871683	0.0787506187283515		1.48716517692107	0.9534878916733714	2.211660263446677	0.0				interaction_only	random	10.0	10.0	DLPFC
DLPFC	123		155557280	3680		3593		0.0865341530848702	3.136827950846233		0.9638223394156455	0.0803934959314328		1.4858918025514458	0.928953501956648	2.207874448889585	0.0				complete_decoder	constant	10.0	10.0	DLPFC
DLPFC	123		155557280	3680		3593			3.156736126057476		0.9618946405594228	0.0		1.4938188733981552	0.9252412995369412	2.231494826520534	8.881784197001252e-16				gene_bias_only	constant	10.0	10.0	DLPFC
DLPFC	123		155557280	3680		3593		0.0865487773025764	3.133091604275906		0.9618683363491982	0.0804015733011282		1.4859007059035712	0.9251906964711744	2.207900907804732	4.440892098500626e-16				interaction_only	constant	10.0	10.0	DLPFC
DLPFC	456	bias_correct__interaction_correct	155557280	3680	3593.0	3593	160.0	0.4482377201168488	2.5465058604939133	0.8011711418324942	0.5926949259483321	0.075937934684858	0.1356924652469935	1.4816270061149042	0.3512872752448989	2.1952185852490143	0.0	0.0665215423859645	0.1141012869229778	1.462003911958845	complete_decoder	decima			DLPFC
DLPFC	456	bias_correct__interaction_zero	155557280	3680	3593.0	3593	3593.0	0.4431772459843856	2.5453311507436385	0.8186183227696949	0.5602109640332921	0.0	5.545351040790209e-10	1.4938188733981534	0.3138363242231105	2.231494826520529	-4.440892098500626e-16	0.0	-1.460909636778396e-11	1.4691723860402937	gene_bias_only	decima			DLPFC
DLPFC	456	bias_zero__interaction_correct	155557280	3680	3593.0	3593	0.0	0.297093459019588	2.886604127694233	0.5181294650852699	0.8290445213090856	0.075881358685483	0.1256186220946158	1.483000104309377	0.6873148183126108	2.199289309381623	-4.440892098500626e-16	0.0664282235680061	0.1055566720338076	1.4625390327436296	interaction_only	decima			DLPFC
DLPFC	456		155557280	3680		3593		0.0301087647164254	3.254862356787712	-0.0077054442176275	1.01915506294844	0.0763064528276202		1.4886857675326497	1.0386770423334386	2.216185314454274	-4.440892098500626e-16				complete_decoder	random	10.0	10.0	DLPFC
DLPFC	456		155557280	3680		3593		-0.0158615498081668	3.2088589621603827	-0.0292987860232936	0.9886172847163116	0.0		1.493818873398154	0.9773641356398526	2.23149482652053	0.0				gene_bias_only	random	10.0	10.0	DLPFC
DLPFC	456		155557280	3680		3593		0.0551725530117215	3.2067908982545044	0.0179180834311413	0.9966019914652108	0.07637903450631		1.4878089154397756	0.993215529392424	2.213575368862081	-4.440892098500626e-16				interaction_only	random	10.0	10.0	DLPFC
DLPFC	456		155557280	3680		3593		0.0821140821701477	3.137814280728065		0.9631078205010642	0.0761261050936896		1.4866867884049266	0.9275766739103104	2.210237606817755	-4.440892098500626e-16				complete_decoder	constant	10.0	10.0	DLPFC
DLPFC	456		155557280	3680		3593			3.156860866593295		0.9619594794339106	0.0		1.4938188733981557	0.9253660400727604	2.2314948265205348	-4.440892098500626e-16				gene_bias_only	constant	10.0	10.0	DLPFC
DLPFC	456		155557280	3680		3593		0.0820925545719704	3.135417620956958		0.9618612418740472	0.0761011456672076		1.4866877857631962	0.9251770486194844	2.210240572337475	-8.881784197001252e-16				interaction_only	constant	10.0	10.0	DLPFC
NAc	42	bias_correct__interaction_correct	128733760	3680	3553.0	3553	10.0	0.4151407665959826	2.457193802628705	0.7740168416413705	0.5818833119504982	0.0748607561741375	0.151435305269744	1.4555430649425058	0.3385881887264808	2.118605613902224	8.881784197001252e-16	0.0654815482802222	0.1184492613521296	1.4490198046965546	complete_decoder	decima			NAc
NAc	42	bias_correct__interaction_zero	128733760	3680	3553.0	3553	3553.0	0.4038082597184251	2.4495946249143183	0.7892976550807291	0.5496399703660312	0.0	9.898451949479895e-11	1.4654318571296132	0.3021040970239717	2.147490527890347	0.0	0.0	6.982043315697239e-11	1.4531922656611498	gene_bias_only	decima			NAc
NAc	42	bias_zero__interaction_correct	128733760	3680	3553.0	3553	0.0	0.2495548776692372	2.733774806385019	0.4427500343010878	0.7837295072006798	0.0748822856732507	0.130668154675899	1.4558649889079684	0.6142319404570203	2.119542865927999	-4.440892098500626e-16	0.0655220660364272	0.1041634647593076	1.4480084387137842	interaction_only	decima			NAc
NAc	42		128733760	3680		3553		0.0408736026761151	2.97245577645962	-0.0051658001664375	0.9131935291272274	0.0716163862991677		1.4623725089113857	0.8339224216398403	2.13853335481978	0.0				complete_decoder	random	8.0	2.0	NAc
NAc	42		128733760	3680		3553		-0.0085481444128854	3.0298999066718872	-0.016708500081416	0.939366477356702	0.0		1.4654318571296137	0.882409378781539	2.147490527890348	0.0				gene_bias_only	random	8.0	2.0	NAc
NAc	42		128733760	3680		3553		0.0541464864536381	2.9403588256954083	0.0023134834608602	0.8984647951264738	0.0716104987651001		1.4605203995883629	0.8072389880816567	2.133119837613751	4.440892098500626e-16				interaction_only	random	8.0	2.0	NAc
NAc	42		128733760	3680		3553		0.0864924921321731	2.897710775393753		0.8753394622645022	0.0760431537748028		1.459962876650035	0.7662191741975081	2.1314916011962453	0.0				complete_decoder	constant	8.0	2.0	NAc
NAc	42		128733760	3680		3553			2.946373881439692		0.8938027486807943	0.0		1.4654318571296137	0.7988833535493431	2.147490527890348	4.440892098500626e-16				gene_bias_only	constant	8.0	2.0	NAc
NAc	42		128733760	3680		3553		0.0864919490515937	2.8973122563593248		0.8751716714237124	0.0760433883186625		1.459926985125198	0.7659254544625745	2.1313868018967503	0.0				interaction_only	constant	8.0	2.0	NAc
NAc	123	bias_correct__interaction_correct	128733760	3680	3553.0	3553	89.0	0.4148721166508451	2.4830786760514454	0.7710562697612535	0.6076564268089819	0.0757861606732974	0.1516064560306343	1.453902453058384	0.3692463330422595	2.1138323430091863	-4.440892098500626e-16	0.0667255108770086	0.1195025254586895	1.447774793218309	complete_decoder	decima			NAc
NAc	123	bias_correct__interaction_zero	128733760	3680	3553.0	3553	3553.0	0.4040293312803124	2.445071307873409	0.7897297692368991	0.5455096515947838	0.0	6.312974980171611e-10	1.4654318571296132	0.2975807799830624	2.1474905278903478	-8.881784197001252e-16	0.0	1.7231165702638959e-10	1.4531922656611498	gene_bias_only	decima			NAc
NAc	123	bias_zero__interaction_correct	128733760	3680	3553.0	3553	0.0	0.254445578269768	2.727962793703021	0.4500155460689078	0.7803303654924073	0.076150739461818	0.1317923089007454	1.4556947875133397	0.6089154793095138	2.119047314393508	-4.440892098500626e-16	0.0670157709154014	0.1060912651115399	1.4478528250645644	interaction_only	decima			NAc
NAc	123		128733760	3680		3553		0.0564224132586008	2.966005221930009	0.026223154637428	0.9088327182739266	0.0725574978021356		1.462883560685824	0.8259769098051745	2.1400283121248345	0.0				complete_decoder	random	8.0	2.0	NAc
NAc	123		128733760	3680		3553		0.009089555478973	2.979850158417689	0.0177667609629439	0.912337454304788	0.0		1.4654318571296137	0.8323596305273412	2.1474905278903487	-4.440892098500626e-16				gene_bias_only	random	8.0	2.0	NAc
NAc	123		128733760	3680		3553		0.0680535233314412	2.921372424938532	0.0256391393827141	0.8867040475030471	0.0727060088582084		1.461207841848738	0.786244067858286	2.1351283570802466	-4.440892098500626e-16				interaction_only	random	8.0	2.0	NAc
NAc	123		128733760	3680		3553		0.0846023443586134	2.911604106181056		0.8817045412810623	0.0744660910614833		1.4608905530755572	0.7774028981156486	2.134201208065407	4.440892098500626e-16				complete_decoder	constant	8.0	2.0	NAc
NAc	123		128733760	3680		3553			2.93443842600624		0.8871008387527829	0.0		1.4654318571296137	0.7869478981158909	2.1474905278903487	0.0				gene_bias_only	constant	8.0	2.0	NAc
NAc	123		128733760	3680		3553		0.0846023857289399	2.9214020274400783		0.8863505851835042	0.0744554593855159		1.4614324026738077	0.7856173598551404	2.1357846675849377	0.0				interaction_only	constant	8.0	2.0	NAc
NAc	456	bias_correct__interaction_correct	128733760	3680	3553.0	3553	106.0	0.4202175849998916	2.4778987453143726	0.7824991924050239	0.6010603847419831	0.0743167641395097	0.1514343340268329	1.4548625911776658	0.3612735861061807	2.116625159208192	0.0	0.065246985487061	0.1180808595965899	1.448338132778312	complete_decoder	decima			NAc
NAc	456	bias_correct__interaction_zero	128733760	3680	3553.0	3553	3553.0	0.4059087508597536	2.438271812117468	0.7934033480487844	0.5392413969894372	0.0	1.0703479336732558e-10	1.4654318571296134	0.2907812842271199	2.147490527890348	-4.440892098500626e-16	0.0	1.2567838302861355e-10	1.45319226566115	gene_bias_only	decima			NAc
NAc	456	bias_zero__interaction_correct	128733760	3680	3553.0	3553	0.0	0.2883087187824883	2.6682628243973245	0.5212456635577428	0.7448002309613777	0.0745292028928081	0.1377968264898914	1.453800344049073	0.5547273840401216	2.113535440357203	0.0	0.0654513025627538	0.1097250462146963	1.446476580567218	interaction_only	decima			NAc
NAc	456		128733760	3680		3553		0.0427363696276643	2.972290015880901	0.0014999225975986	0.9135881417188648	0.071045178633317		1.462069329133052	0.8346432926893285	2.137646723191573	-4.440892098500626e-16				complete_decoder	random	8.0	2.0	NAc
NAc	456		128733760	3680		3553		-0.0085131985773984	3.040852052689888	-0.0166401937371524	0.9451780386781848	0.0		1.4654318571296137	0.89336152479954	2.147490527890348	0.0				gene_bias_only	random	8.0	2.0	NAc
NAc	456		128733760	3680		3553		0.0554333742880929	2.943023396039311	0.0084803064292581	0.900302007315375	0.0710119847607945		1.4603012331923906	0.8105437043760935	2.132479691663217	4.440892098500626e-16				interaction_only	random	8.0	2.0	NAc
NAc	456		128733760	3680		3553		0.0824637210268792	2.8922436437099392		0.8725676372325912	0.0727436460208926		1.459749760117902	0.7613742815456669	2.1308693621642725	0.0				complete_decoder	constant	8.0	2.0	NAc
NAc	456		128733760	3680		3553			2.9373868076106877		0.8887610926004446	0.0		1.4654318571296143	0.789896279720336	2.147490527890351	4.440892098500626e-16				gene_bias_only	constant	8.0	2.0	NAc
NAc	456		128733760	3680		3553		0.082485107450336	2.89333689576211		0.8728188866468772	0.0727551639536343		1.4599740021228511	0.7618128088874944	2.1315240868746157	4.440892098500626e-16				interaction_only	constant	8.0	2.0	NAc
HER2ST	42	bias_correct__interaction_correct	9860848	3184	3027.0	3027	0.0	0.37444493214861	2.2718484956436478	0.7458714764946345	0.5326250479123281	0.0995980905683763	0.1518288581379833	1.4100209409721676	0.2836894416636099	1.988159053980037	2.220446049250313e-16	0.1008238327665674	0.1452450426597111	1.4002688433145518	complete_decoder	decima			HER2ST
HER2ST	42	bias_correct__interaction_zero	9860848	3184	3027.0	3027	3027.0	0.3366525491964553	2.404758910487568	0.7168860260557146	0.6137982663398451	0.0	1.7235737825533299e-10	1.424082370765739	0.3767483117617994	2.028010598725768	0.0	0.0	1.221597665086171e-10	1.4128229317762595	gene_bias_only	decima			HER2ST
HER2ST	42	bias_zero__interaction_correct	9860848	3184	3027.0	3027	0.0	0.179782700248933	2.526780925058825	0.4264689992610331	0.7254325723857835	0.0998299775699119	0.1287083309000116	1.4144004058188648	0.526252417078255	2.0005285079805697	4.440892098500626e-16	0.1008716391713588	0.125679621244304	1.4043675599687389	interaction_only	decima			HER2ST
HER2ST	42		9860848	3184		3027		0.0588615958813959	2.6961375041294007	0.0171161413517184	0.8132367161244608	0.0901117066968682		1.426458393251098	0.6613539564528967	2.034783547676504	0.0				complete_decoder	random	6.0	2.0	HER2ST
HER2ST	42		9860848	3184		3027		0.0136477532892337	2.695003097259969	0.0290622591257963	0.8166960870080122	0.0		1.42408237076574	0.6669924985341986	2.0280105987257704	0.0				gene_bias_only	random	6.0	2.0	HER2ST
HER2ST	42		9860848	3184		3027		0.0618238837378097	2.663338842128866	0.0121857713715044	0.7960196237674647	0.0901335574545346		1.4246724538313955	0.633647241422896	2.0296916007059704	-4.440892098500626e-16				interaction_only	random	6.0	2.0	HER2ST
HER2ST	42		9860848	3184		3027		0.0948934673449857	2.605353779278801		0.7710380025789566	0.0961783463746355		1.4180459011815714	0.5944996014209472	2.010854177857855	-4.440892098500626e-16				complete_decoder	constant	6.0	2.0	HER2ST
HER2ST	42		9860848	3184		3027			2.683716582172884		0.8097567433785969	0.0		1.4240823707657406	0.6557059834471107	2.0280105987257726	4.440892098500626e-16				gene_bias_only	constant	6.0	2.0	HER2ST
HER2ST	42		9860848	3184		3027		0.0948715420920579	2.59983736564587		0.7679717802411332	0.0961559915981433		1.417764687950414	0.5897806552467355	2.0100567103991347	0.0				interaction_only	constant	6.0	2.0	HER2ST
HER2ST	123	bias_correct__interaction_correct	9860848	3184	3027.0	3027	0.0	0.3659399975594984	2.320730245997056	0.7282855981742906	0.5640979078317252	0.1018254364644708	0.1539069617427181	1.4151055778198764	0.3182064496201295	2.0025237963769262	-4.440892098500626e-16	0.1051711751144066	0.149773641084477	1.4045161435246067	complete_decoder	decima			HER2ST
HER2ST	123	bias_correct__interaction_zero	9860848	3184	3027.0	3027	3027.0	0.3248517127256538	2.3861048771826683	0.6917566908349387	0.5984097914112863	0.0	6.010947775312555e-11	1.4240823707657393	0.3580942784568992	2.0280105987257686	4.440892098500626e-16	0.0	1.8852614535160375e-10	1.4128229317762595	gene_bias_only	decima			HER2ST
HER2ST	123	bias_zero__interaction_correct	9860848	3184	3027.0	3027	0.0	0.2239432784133949	2.50198429289126	0.5774614138812658	0.7067405210653622	0.1020049196648779	0.1400770541078317	1.4150979219741369	0.4994821641157397	2.0025021287755203	0.0	0.1052178705659285	0.1377834150462576	1.4048917522894349	interaction_only	decima			HER2ST
HER2ST	123		9860848	3184		3027		0.0426666522827753	2.825652302885225	-0.0108137499211319	0.8795256542141341	0.0926515464680012		1.4325107072774097	0.7735653764208005	2.0520869264644244	4.440892098500626e-16				complete_decoder	random	6.0	2.0	HER2ST
HER2ST	123		9860848	3184		3027		0.0112443349547592	2.6473233928636035	0.0239442909925882	0.786964290255811	0.0		1.4240823707657402	0.6193127941378324	2.0280105987257717	0.0				gene_bias_only	random	6.0	2.0	HER2ST
HER2ST	123		9860848	3184		3027		0.0457376605522635	2.813285741977804	-0.0206060045902732	0.8712882080294231	0.0928906355012758		1.4332280350756053	0.7591431414511233	2.0541426005266805	0.0				interaction_only	random	6.0	2.0	HER2ST
HER2ST	123		9860848	3184		3027		0.0955162166316198	2.626710744938213		0.7804266544093819	0.0965931769857346		1.4204383063074555	0.6090657629126207	2.0176449820255926	0.0				complete_decoder	constant	6.0	2.0	HER2ST
HER2ST	123		9860848	3184		3027			2.671997775118793		0.8024881160447319	0.0		1.4240823707657395	0.6439871763930232	2.028010598725769	0.0				gene_bias_only	constant	6.0	2.0	HER2ST
HER2ST	123		9860848	3184		3027		0.0955162710922316	2.6267409347559925		0.7804428208408826	0.0965932316750476		1.4204400508834996	0.6090909966020739	2.0176499381539186	0.0				interaction_only	constant	6.0	2.0	HER2ST
HER2ST	456	bias_correct__interaction_correct	9860848	3184	3027.0	3027	0.0	0.366490160910521	2.3242085217353905	0.74147669906539	0.549896249906846	0.1002761884704628	0.1516440438527888	1.4219080969154716	0.3023858856616124	2.0218226360737783	-4.440892098500626e-16	0.101722760773915	0.1464680108690091	1.4101761948021598	complete_decoder	decima			HER2ST
HER2ST	456	bias_correct__interaction_zero	9860848	3184	3027.0	3027	3027.0	0.3271848488523097	2.520909628781487	0.6967249962586691	0.7020676819621597	0.0	-2.256252851680401e-11	1.4240823707657386	0.4928990300557204	2.028010598725767	-4.440892098500626e-16	0.0	8.349641381092236e-13	1.412822931776259	gene_bias_only	decima			HER2ST
HER2ST	456	bias_zero__interaction_correct	9860848	3184	3027.0	3027	0.0	0.1714732260624565	2.5321639457654435	0.405742812823245	0.7255451072283624	0.0999229102636653	0.1327553069421181	1.4162444150436844	0.526415702623016	2.005748243142428	0.0	0.1010254037095017	0.1298822400473683	1.4058679114197956	interaction_only	decima			HER2ST
HER2ST	456		9860848	3184		3027		0.0466358230540524	2.7443812908137413	-0.0114096289007668	0.8413901590999681	0.0915283351486288		1.4270402555581505	0.7079373998302695	2.036443890983472	0.0				complete_decoder	random	6.0	2.0	HER2ST
HER2ST	456		9860848	3184		3027		-0.0038942620212232	2.713312125086435	-0.0082926507803907	0.8278294065570906	0.0		1.42408237076574	0.6853015263606648	2.0280105987257704	0.0				gene_bias_only	random	6.0	2.0	HER2ST
HER2ST	456		9860848	3184		3027		0.0519309588269703	2.6935842540783903	-0.0101648293341046	0.8147130924714308	0.0915626037367436		1.4247199131878616	0.6637574230443622	2.029826831034028	4.440892098500626e-16				interaction_only	random	6.0	2.0	HER2ST
HER2ST	456		9860848	3184		3027		0.0941196719716049	2.626359169623263		0.7829897612949888	0.0951396291094132		1.4189031691170753	0.6130729662927834	2.0132862033304795	0.0				complete_decoder	constant	6.0	2.0	HER2ST
HER2ST	456		9860848	3184		3027			2.6746639851003486		0.8041476147913268	0.0		1.4240823707657393	0.64665338637458	2.0280105987257686	0.0				gene_bias_only	constant	6.0	2.0	HER2ST
HER2ST	456		9860848	3184		3027		0.0941145837716182	2.62441591723206		0.7818883897495075	0.0951343523104825		1.4188257339106105	0.6113494540250778	2.0130664632069823	0.0				interaction_only	constant	6.0	2.0	HER2ST
