## Supplementary material for "Pretrained gene representations transfer mean expression more broadly than spatial patterns in virtual spatial transcriptomics": Source Data: extended_data_figure_10_absolute.tsv

method	evidence_tier	seed	variant	n_spots	n_genes	full_matrix_pcc	abundance_pcc	section_centered_full_matrix_pcc	overall_mse	abundance_mse	centered_mse
GeneQuery	downstream-target-disjoint reconstruction	42	constant	3097	138	0.1017124667499825	NA	0.1168799762483853	6.102211565267063	1.58726739589998	4.514944169367085
GeneQuery	downstream-target-disjoint reconstruction	42	identity_shuffle	3097	138	-0.0168597111492774	-0.1073511986321212	0.0969359403076133	7.746832235213427	3.206089061422426	4.540743173791
GeneQuery	downstream-target-disjoint reconstruction	42	random	3097	138	0.1104667973894361	0.0752488941254375	0.1233561525402522	5.878461137211163	1.4439844323541338	4.434476704857029
GeneQuery	downstream-target-disjoint reconstruction	42	semantic	3097	138	0.1601089622307321	0.26982325042776	0.1059538072996568	6.508131130594535	1.966898230888335	4.541232899706201
GeneQuery	downstream-target-disjoint reconstruction	42	semantic_mean_only	3097	138	0.1915538622465511	0.3923085398872195	NA	6.273359337336745	1.771677074429564	4.501682262907182
GeneQuery	downstream-target-disjoint reconstruction	123	constant	3097	138	0.1045775280350731	NA	0.1197161550679533	5.907890760473525	1.423007356453421	4.484883404020104
GeneQuery	downstream-target-disjoint reconstruction	123	identity_shuffle	3097	138	-0.0216955697787007	-0.143113795970582	0.0860826695523572	7.664169863019506	2.9886955723085387	4.675474290710968
GeneQuery	downstream-target-disjoint reconstruction	123	random	3097	138	0.1223087811196983	0.1117127346519578	0.1257271368292292	5.899055584595736	1.4599431213862506	4.439112463209486
GeneQuery	downstream-target-disjoint reconstruction	123	semantic	3097	138	0.1566299587986077	0.2613118515651101	0.1068067019522799	6.403962034982556	1.841148138204417	4.562813896778136
GeneQuery	downstream-target-disjoint reconstruction	123	semantic_mean_only	3097	138	0.1915538622465511	0.3923085398872195	NA	6.273359337336745	1.771677074429564	4.501682262907182
GeneQuery	downstream-target-disjoint reconstruction	456	constant	3097	138	0.0932870353618627	NA	0.1061923220388635	6.088136920827858	1.5889653042487102	4.499171616579148
GeneQuery	downstream-target-disjoint reconstruction	456	identity_shuffle	3097	138	0.0117463313818353	-0.081783993446777	0.0904275116113117	7.514136386522141	2.8084772256252672	4.705659160896875
GeneQuery	downstream-target-disjoint reconstruction	456	random	3097	138	0.059342956600045	-0.1738100010521817	0.1199348167948591	6.100783005129129	1.6457064679582791	4.455076537170849
GeneQuery	downstream-target-disjoint reconstruction	456	semantic	3097	138	0.1551737790748697	0.2570747820759809	0.108158744082795	6.918154604400312	2.362265838700335	4.555888765699977
GeneQuery	downstream-target-disjoint reconstruction	456	semantic_mean_only	3097	138	0.1915538622465511	0.3923085398872195	NA	6.273359337336745	1.771677074429564	4.501682262907182
DeepSpot-M	upstream-exposed full-checkpoint sensitivity	42	constant	3097	135	0.0417263346403303	NA	0.0521686370464956	0.7215967050185745	0.2183003151560136	0.503296389862561
DeepSpot-M	upstream-exposed full-checkpoint sensitivity	42	identity_shuffle	3097	135	0.0169980482342946	0.0257558017769787	0.0218278844471195	0.9228492338946966	0.4015384263134091	0.5213108075812874
DeepSpot-M	upstream-exposed full-checkpoint sensitivity	42	random	3097	135	-0.0059279989433774	-0.0404424701512748	0.0388420166240488	0.7757411639415812	0.269950231904523	0.5057909320370582
DeepSpot-M	upstream-exposed full-checkpoint sensitivity	42	semantic	3097	135	0.497791171522795	0.9280031441047268	0.0748675113570387	0.5393518915100289	0.030688910105441	0.508662981404588
DeepSpot-M	upstream-exposed full-checkpoint sensitivity	42	semantic_mean_only	3097	135	0.3817769077430713	0.7029046985048816	NA	0.6207205135481771	0.1187452559922553	0.5019752575559218
