## Supplementary material for "Pretrained gene representations transfer mean expression more broadly than spatial patterns in virtual spatial transcriptomics": Source Data: extended_data_figure_10_component_attribution.tsv

method	evidence_tier	seed	comparison	mse_improvement	gene_mean_contribution	centered_contribution	gene_mean_fraction	attribution_error	delta_abundance_pcc	delta_mean_gene_pcc	delta_section_centered_full_matrix_pcc
GeneQuery	downstream-target-disjoint reconstruction	42	semantic_vs_identity_shuffle	1.238701104618892	1.2391908305340908	-0.0004897259152008	1.0003953543864397	1.9984014443252818e-15	0.3771744490598813	0.0005917217033893	0.0090178669920434
GeneQuery	downstream-target-disjoint reconstruction	42	semantic_vs_random	-0.6296699933833718	-0.5229137985342012	-0.1067561948491722	0.8304569123970108	1.5543122344752194e-15	0.1945743563023225	-0.0112878058962761	-0.0174023452405954
GeneQuery	downstream-target-disjoint reconstruction	42	semantic_vs_constant	-0.4059195653274718	-0.379630834988355	-0.0262887303391163	0.9352366020644788	-4.440892098500626e-16	NA	-0.0051360765878422	-0.0109261689487285
GeneQuery	downstream-target-disjoint reconstruction	123	semantic_vs_identity_shuffle	1.2602078280369504	1.1475474341041216	0.1126603939328312	0.910601734550148	-2.4424906541753444e-15	0.4044256475356922	0.0156094983271718	0.0207240323999227
GeneQuery	downstream-target-disjoint reconstruction	123	semantic_vs_random	-0.5049064503868195	-0.3812050168181664	-0.1237014335686508	0.7550012809820854	-2.220446049250313e-15	0.1495991169131523	-0.010772258561933	-0.0189204348769492
GeneQuery	downstream-target-disjoint reconstruction	123	semantic_vs_constant	-0.4960712745090303	-0.4181407817509961	-0.0779304927580328	0.8429046454359542	-1.3322676295501878e-15	NA	-0.0048599138068729	-0.0129094531156733
GeneQuery	downstream-target-disjoint reconstruction	456	semantic_vs_identity_shuffle	0.5959817821218287	0.4462113869249324	0.1497703951968985	0.7486997091359402	-2.220446049250313e-15	0.338858775522758	0.0145482353797827	0.0177312324714832
GeneQuery	downstream-target-disjoint reconstruction	456	semantic_vs_random	-0.8173715992711834	-0.7165593707420557	-0.1008122285291275	0.8766629173083358	-2.220446049250313e-16	0.4308847831281626	-0.0060134705084849	-0.0117760727120641
GeneQuery	downstream-target-disjoint reconstruction	456	semantic_vs_constant	-0.8300176835724544	-0.7733005344516246	-0.0567171491208284	0.931667541254404	-1.3322676295501878e-15	NA	0.0067476432718084	0.0019664220439314
DeepSpot-M	upstream-exposed full-checkpoint sensitivity	42	semantic_vs_identity_shuffle	0.3834973423846677	0.370849516207968	0.0126478261766994	0.9670197814199888	2.220446049250313e-16	0.902247342327748	0.0349161181546399	0.0530396269099192
DeepSpot-M	upstream-exposed full-checkpoint sensitivity	42	semantic_vs_random	0.2363892724315522	0.2392613217990819	-0.0028720493675298	1.0121496603377436	1.3877787807814454e-16	0.9684456142560016	0.0289298114066015	0.0360254947329899
DeepSpot-M	upstream-exposed full-checkpoint sensitivity	42	semantic_vs_constant	0.1822448135085456	0.1876114050505725	-0.005366591542027	1.0294471564853358	2.775557561562892e-17	NA	0.0179052860775068	0.0226988743105431
