## Supplementary material for "Pretrained gene representations transfer mean expression more broadly than spatial patterns in virtual spatial transcriptomics": Source Data: extended_data_figure_10_design.tsv

method	evaluation_cohort	test_patients	n_test_sections	n_test_spots	n_heldout_genes	n_computational_runs	n_trainable_backbone_sensitivity_runs	evidence_tier	identity_intervention	upstream_spatial_target_exposure
GeneQuery	HER2ST	G;H	6	3097	138	3	3	downstream-target-disjoint reconstruction	train-time identity shuffle with independent decoder fitting	False
DeepSpot-M	HER2ST	G;H	6	3097	135	1	0	upstream-exposed full-checkpoint sensitivity	inference-time source-token row shuffle in released checkpoint	True
