## Supplementary material for "Pretrained gene representations transfer mean expression more broadly than spatial patterns in virtual spatial transcriptomics": Source Data: extended_data_figure_10_individual_attribution.tsv

method	seed	individual	n_sections	mse_improvement	gene_mean_contribution	centered_contribution	gene_mean_fraction
GeneQuery	42	G	3	1.2624077955633188	1.2567404525296046	0.0056673430337141895	0.9955106875499091
GeneQuery	42	H	3	1.2199547515754539	1.2389855357170034	-0.01903078414154802	1.0155995819656205
GeneQuery	123	G	3	1.324842489831867	1.2304830161095444	0.09435947372232256	0.9287768361548416
GeneQuery	123	H	3	1.2094081135796477	1.090658666801532	0.11874944677811516	0.9018119314359178
GeneQuery	456	G	3	0.5745990533774661	0.46219576801826534	0.11240328535920074	0.8043796196695774
GeneQuery	456	H	3	0.6101557420303827	0.4564083574612967	0.15374738456908688	0.7480194416306417
DeepSpot-M	42	G	3	0.3666691731696404	0.3567881402679415	0.009881032901698894	0.9730519126648057
DeepSpot-M	42	H	3	0.3965373776615734	0.385771490862308	0.010765886799265434	0.9728502597592362
