## Supplementary material for "Pretrained gene representations transfer mean expression more broadly than spatial patterns in virtual spatial transcriptomics": Source Data: extended_data_figure_10_matched_pcc_effects.tsv

method	seed	backbone_mode	control	endpoint	effect
GeneQuery	42	frozen primary	identity_shuffle	gene_mean_pcc	0.3771744490598812
GeneQuery	42	frozen primary	identity_shuffle	section_centered_full_matrix_pcc	0.009017866992043502
GeneQuery	42	frozen primary	random	gene_mean_pcc	0.1945743563023225
GeneQuery	42	frozen primary	random	section_centered_full_matrix_pcc	-0.017402345240595404
GeneQuery	42	frozen primary	constant	gene_mean_pcc	NA
GeneQuery	42	frozen primary	constant	section_centered_full_matrix_pcc	-0.010926168948728499
GeneQuery	123	frozen primary	identity_shuffle	gene_mean_pcc	0.4044256475356921
GeneQuery	123	frozen primary	identity_shuffle	section_centered_full_matrix_pcc	0.020724032399922696
GeneQuery	123	frozen primary	random	gene_mean_pcc	0.1495991169131523
GeneQuery	123	frozen primary	random	section_centered_full_matrix_pcc	-0.018920434876949305
GeneQuery	123	frozen primary	constant	gene_mean_pcc	NA
GeneQuery	123	frozen primary	constant	section_centered_full_matrix_pcc	-0.012909453115673403
GeneQuery	456	frozen primary	identity_shuffle	gene_mean_pcc	0.3388587755227579
GeneQuery	456	frozen primary	identity_shuffle	section_centered_full_matrix_pcc	0.017731232471483296
GeneQuery	456	frozen primary	random	gene_mean_pcc	0.4308847831281626
GeneQuery	456	frozen primary	random	section_centered_full_matrix_pcc	-0.0117760727120641
GeneQuery	456	frozen primary	constant	gene_mean_pcc	NA
GeneQuery	456	frozen primary	constant	section_centered_full_matrix_pcc	0.0019664220439314928
DeepSpot-M	42	released checkpoint	identity_shuffle	gene_mean_pcc	0.9022473423277482
DeepSpot-M	42	released checkpoint	identity_shuffle	section_centered_full_matrix_pcc	0.0530396269099192
DeepSpot-M	42	released checkpoint	random	gene_mean_pcc	0.9684456142560016
DeepSpot-M	42	released checkpoint	random	section_centered_full_matrix_pcc	0.0360254947329899
DeepSpot-M	42	released checkpoint	constant	gene_mean_pcc	NA
DeepSpot-M	42	released checkpoint	constant	section_centered_full_matrix_pcc	0.0226988743105431
GeneQuery	42	trainable sensitivity	identity_shuffle	gene_mean_pcc	0.2750500658620515
GeneQuery	42	trainable sensitivity	identity_shuffle	section_centered_full_matrix_pcc	0.0007402216571186088
GeneQuery	42	trainable sensitivity	random	gene_mean_pcc	0.1525990034285915
GeneQuery	42	trainable sensitivity	random	section_centered_full_matrix_pcc	0.010247850048086607
GeneQuery	42	trainable sensitivity	constant	gene_mean_pcc	NA
GeneQuery	42	trainable sensitivity	constant	section_centered_full_matrix_pcc	0.003469839830941998
GeneQuery	123	trainable sensitivity	identity_shuffle	gene_mean_pcc	0.3869589341994249
GeneQuery	123	trainable sensitivity	identity_shuffle	section_centered_full_matrix_pcc	-0.012074680008269001
GeneQuery	123	trainable sensitivity	random	gene_mean_pcc	0.1460960886171376
GeneQuery	123	trainable sensitivity	random	section_centered_full_matrix_pcc	0.0016949639929179083
GeneQuery	123	trainable sensitivity	constant	gene_mean_pcc	NA
GeneQuery	123	trainable sensitivity	constant	section_centered_full_matrix_pcc	0.006811369063657202
GeneQuery	456	trainable sensitivity	identity_shuffle	gene_mean_pcc	0.3929029250210291
GeneQuery	456	trainable sensitivity	identity_shuffle	section_centered_full_matrix_pcc	-0.013474802436634611
GeneQuery	456	trainable sensitivity	random	gene_mean_pcc	0.4857356432481911
GeneQuery	456	trainable sensitivity	random	section_centered_full_matrix_pcc	0.01850184362330859
GeneQuery	456	trainable sensitivity	constant	gene_mean_pcc	NA
GeneQuery	456	trainable sensitivity	constant	section_centered_full_matrix_pcc	-0.01267828691266741
