## Supplementary material for "Pretrained gene representations transfer mean expression more broadly than spatial patterns in virtual spatial transcriptomics": Source Data: extended_data_figure_10_trainable_absolute.tsv

seed	variant	n_spots	n_genes	n_eligible_gene_pcc	n_constant_prediction_gene_pcc	full_matrix_pcc	abundance_pcc	abundance_rmse	mean_gene_pcc	median_gene_pcc	centered_full_matrix_pcc	overall_mse	abundance_mse	centered_mse	centered_rmse	decomposition_error	n_sections	n_individuals	section_centered_full_matrix_pcc	section_centered_mean_gene_pcc	section_centered_mse	individual_equal_full_matrix_pcc	individual_equal_abundance_pcc	individual_equal_abundance_rmse	individual_equal_mean_gene_pcc	individual_equal_centered_full_matrix_pcc	individual_equal_overall_mse	individual_equal_abundance_mse	individual_equal_centered_mse	individual_equal_centered_rmse
42	constant	3097	138	138	0	0.0853170306674772	NA	1.2384864478523752	0.0962361334344139	0.0860805113219854	0.0977631986798253	6.076830402033037	1.533848681513995	4.542981720519044	2.1314271558087654	-8.881784197001252e-16	6	2	0.0970070550765011	0.093540522027688	4.414963523890728	0.0833973864934151	NA	1.2859038108789034	0.0924944223972532	0.0967519415817567	6.078402009773664	1.6543922937208335	4.42400971605283	2.102940420297277
42	identity_shuffle	3097	138	138	0	0.0698769903787001	-0.0452648155889474	1.2400341439549452	0.1004898116577213	0.0949212698065475	0.0985812292328816	6.096207657891015	1.537684678174074	4.558522979716942	2.1350697833365877	-8.881784197001252e-16	6	2	0.0997366732503245	0.1005582463955861	4.431823184904669	0.0680039870011174	-0.0465099352903135	1.2850059697283878	0.0998965867414743	0.099381540064906	6.094527377376242	1.653550815826852	4.440976561549389	2.107051436291284
42	random	3097	138	138	0	0.08663252064135	0.0771862468445126	1.410960392551896	0.0877876552287746	0.0784575689021135	0.0897837088011232	6.461596548488731	1.9908092293502004	4.47078731913853	2.114423637575624	0.0	6	2	0.0902290448593565	0.0867670006682203	4.347987382498957	0.0865029833495958	0.076159043538553	1.4500264793301003	0.0861673486314532	0.0903311312588466	6.4622855015301575	2.1035966161052237	4.358688885424934	2.0872696078197475
42	semantic	3097	138	138	0	0.1420293899492908	0.2297852502731041	1.2445471468628333	0.104511025059047	0.1015114566591205	0.1014763336574958	6.14868321539804	1.5488976007644188	4.599785614633622	2.1447110795241446	-8.881784197001252e-16	6	2	0.1004768949074431	0.102047537942525	4.479508179136223	0.1400122688207304	0.2209378347262039	1.2877440023369875	0.1008351576741147	0.0999620384772644	6.147632316805758	1.6600229449997144	4.487609371806045	2.118045900097586
123	constant	3097	138	138	0	0.0814834401468829	NA	1.401855131646895	0.0910631066468398	0.0834323526202976	0.0933703586010054	6.431525038443628	1.9651978101247327	4.466327228318896	2.1133686919983687	-8.881784197001252e-16	6	2	0.092110299335269	0.0887352630236094	4.345534727701205	0.0798758384334041	NA	1.4398129848931818	0.0881923111358781	0.0925714869792115	6.430119126692699	2.0741920041287734	4.355927122563926	2.086621635243971
123	identity_shuffle	3097	138	138	0	0.0325592120982807	-0.1377401967478383	1.3353013372680316	0.1104391057280226	0.0976932334487153	0.1114458311481587	6.228850613335364	1.7830296613097931	4.445820952025572	2.108511548942896	-8.881784197001252e-16	6	2	0.1109963484071952	0.1083324203084536	4.325017536936239	0.0292420852486615	-0.1351918370224064	1.375871026693141	0.1074099715775614	0.1110988531761093	6.230141789232516	1.8938616443313303	4.336280144901186	2.0818758528151724
123	random	3097	138	138	0	0.0968606820282936	0.103122648834449	1.3128099426992514	0.0968718208578844	0.0886166924981179	0.0981706386479923	6.18377883122576	1.723469945650012	4.460308885575747	2.1119443377077314	0.0	6	2	0.0972267044060083	0.0942440137859701	4.3393707605824	0.0953397084097042	0.1011770286578798	1.3540152940659342	0.0929309246753985	0.0968309108819472	6.185295232894241	1.83488838087293	4.350406852021311	2.08527873045985
123	semantic	3097	138	138	0	0.1440087391509342	0.2492187374515866	1.4502353387020492	0.0957246017560684	0.0898645268448935	0.1004200214744279	6.786553921534632	2.103182537620248	4.683371383914384	2.164109836379472	0.0	6	2	0.0989216683989262	0.0910686649678023	4.551146773527691	0.1428624762560852	0.2398963708543627	1.497660950414036	0.0901124344342507	0.0989080041560868	6.80030729394441	2.243857816912024	4.556449477032387	2.13429223351013
456	constant	3097	138	138	0	0.0956850633817039	NA	1.225996091566397	0.1100502154539376	0.1002156760633191	0.109643734538022	6.0490412783295495	1.503066416536081	4.54597486179347	2.1321291850620754	-8.881784197001252e-16	6	2	0.1086984234335728	0.1084215761685933	4.427051186556004	0.0947236030630392	NA	1.2678057999426675	0.1077945800629371	0.1097023019710075	6.0422433636937285	1.6094907265583318	4.432752637135396	2.105017251827472
456	identity_shuffle	3097	138	138	0	0.0707836472142948	-0.0686865311322375	1.2533572885964908	0.1095801934203929	0.1011410768241254	0.1103488076898241	6.026748784585011	1.570904492877947	4.455844291707063	2.1108870864418736	8.881784197001252e-16	6	2	0.10949493895754	0.1062713840933343	4.333462276622372	0.0681215588438406	-0.064492246338098	1.2973982860338662	0.1056941744943751	0.1098417637952871	6.029008754111207	1.684646737373043	4.344362016738164	2.083820159645392
456	random	3097	138	138	0	0.0259706269965296	-0.1615192493593995	1.405472501258945	0.0740248213194707	0.0665536839126382	0.0767025085585955	6.462761929259504	1.9753529517950752	4.487408977464428	2.118350532245414	0.0	6	2	0.0775182928975968	0.0729311854291149	4.362310399488643	0.02396338682581	-0.1554251709067345	1.4459358116208525	0.0719174649876456	0.0774911312095312	6.464528543511394	2.091590183506189	4.372938360005205	2.0906810557641498
456	semantic	3097	138	138	0	0.1799324810948923	0.3242163938887916	1.4328978821286045	0.1037557664449353	0.0970699188966208	0.1008761560106211	6.570987041309603	2.0531963406086398	4.517790700700964	2.1255095155517334	0.0	6	2	0.0960201365209054	0.0973330785693527	4.400198458321572	0.177566129846747	0.313156177913254	1.474728561701553	0.095789336076429	0.0949403222625448	6.588227056381736	2.1765634226990485	4.411663633682686	2.099937613294604
