## Supplementary material for "Pretrained gene representations transfer mean expression more broadly than spatial patterns in virtual spatial transcriptomics": Source Data: extended_data_figure_10_trainable_attribution.tsv

seed	comparison	mse_improvement	gene_mean_contribution	centered_contribution	gene_mean_fraction_of_signed_mse_change	attribution_error	delta_abundance_pcc	delta_mean_gene_pcc	delta_section_centered_full_matrix_pcc	mse_change_direction
42	semantic_vs_identity_shuffle	-0.0524755575070248	-0.0112129225903447	-0.0412626349166798	0.2136789607017273	-2.220446049250313e-16	0.2750500658620516	0.0040212134013256	0.0007402216571186	increase
42	semantic_vs_random	0.312913333090691	0.4419116285857816	-0.1289982954950916	1.412249277526641	1.1102230246251563e-15	0.1525990034285915	0.0167233698302723	0.0102478500480866	reduction
42	semantic_vs_constant	-0.0718528133650027	-0.0150489192504241	-0.0568038941145783	0.2094409188124294	-2.220446049250313e-16	NA	0.008274891624633	0.003469839830942	increase
123	semantic_vs_identity_shuffle	-0.5577033081992679	-0.3201528763104546	-0.2375504318888124	0.5740559032080614	-8.881784197001252e-16	0.3869589341994249	-0.0147145039719542	-0.012074680008269	increase
123	semantic_vs_random	-0.6027750903088727	-0.3797125919702357	-0.2230624983386366	0.6299407491700831	-2.220446049250313e-16	0.1460960886171376	-0.001147219101816	0.0016949639929179	increase
123	semantic_vs_constant	-0.3550288830910038	-0.1379847274955146	-0.217044155595488	0.3886577517135283	-1.1102230246251563e-15	NA	0.0046614951092285	0.0068113690636572	increase
456	semantic_vs_identity_shuffle	-0.5442382567245927	-0.4822918477306923	-0.0619464089939008	0.8861777755817563	4.440892098500626e-16	0.3929029250210291	-0.0058244269754576	-0.0134748024366346	increase
456	semantic_vs_random	-0.1082251120500998	-0.0778433888135641	-0.0303817232365357	0.7192728872161263	0.0	0.4857356432481912	0.0297309451254645	0.0185018436233085	increase
456	semantic_vs_constant	-0.5219457629800539	-0.5501299240725583	0.0281841610925059	1.05399825631611	-1.5543122344752194e-15	NA	-0.0062944490090023	-0.0126782869126674	increase
