## Supplementary material for "Pretrained gene representations transfer mean expression more broadly than spatial patterns in virtual spatial transcriptomics": Source Data: external_model_absolute_per_run.tsv

n_spots	n_genes	n_eligible_gene_pcc	n_constant_prediction_gene_pcc	full_matrix_pcc	abundance_pcc	abundance_rmse	mean_gene_pcc	median_gene_pcc	centered_full_matrix_pcc	overall_mse	abundance_mse	centered_mse	centered_rmse	decomposition_error	n_sections	n_individuals	section_centered_full_matrix_pcc	section_centered_mean_gene_pcc	section_centered_mse	individual_equal_full_matrix_pcc	individual_equal_abundance_pcc	individual_equal_abundance_rmse	individual_equal_mean_gene_pcc	individual_equal_centered_full_matrix_pcc	individual_equal_overall_mse	individual_equal_abundance_mse	individual_equal_centered_mse	individual_equal_centered_rmse	method	setting	seed	variant	expression_scale	section_centered_n_eligible_gene_pcc	section_centered_n_constant_prediction_gene_pcc
3097	138	138	0	0.16010896223073218	0.26982325042776006	1.4024614899840688	0.11063998576994839	0.10136466793549145	0.10804402518216916	6.508131130594535	1.966898230888335	4.541232899706201	2.1310168698783687	-8.881784197001252e-16	6	2	0.10595380729965681	0.10593564912878171	4.414396958175269	0.15820571056998456	0.2610287019629135	1.4492657067189971	0.1054680565951194	0.10691645710878392	6.5246010484110375	2.1027833439023	4.4218177045087375	2.10247128014429	GeneQuery	frozen	42	semantic	log1p_CPM	138	0
3097	138	138	0	-0.016859711149277458	-0.1073511986321212	1.7905555175482346	0.11004826406655906	0.09827416395785904	0.09432894580471107	7.746832235213427	3.206089061422426	4.540743173791	2.130901962501091	8.881784197001252e-16	6	2	0.09693594030761339	0.10843133379626486	4.406232565548408	-0.01986813814307894	-0.10781702246692743	1.8299806040411437	0.10795776914390992	0.097168026107799	7.765782321980424	3.350646338025604	4.415135983954821	2.100849110701084	GeneQuery	frozen	42	identity_shuffle	log1p_CPM	138	0
3097	138	138	0	0.11046679738943618	0.07524889412543757	1.2016590333177435	0.12192779166622456	0.1108992155560026	0.1230356252063294	5.878461137211163	1.4439844323541338	4.434476704857029	2.1058197227818503	8.881784197001252e-16	6	2	0.12335615254025221	0.11998603266399772	4.3128480327370315	0.10987212309814351	0.07459083907618652	1.2455252415906637	0.1199611558857907	0.124201874702877	5.8774815971434435	1.5534765783415787	4.3240050188018655	2.078957514770348	GeneQuery	frozen	42	random	log1p_CPM	138	0
3097	138	138	0	0.1017124667499825	NA	1.2598680073325061	0.11577606235779067	0.10392186597649529	0.1165504239575496	6.102211565267063	1.58726739589998	4.514944169367085	2.1248397985182517	-1.7763568394002505e-15	6	2	0.11687997624838538	0.11374839120569137	4.386126164817179	0.10091679086060684	NA	1.3086034337571109	0.11309446247187709	0.11697244668773614	6.107963345449102	1.7129567836505073	4.395006561798594	2.0960695443313915	GeneQuery	frozen	42	constant	log1p_CPM	138	0
3097	138	138	138	0.19155386224655113	0.3923085398872195	1.331043603504244	0.0	0.0	NA	6.273359337336745	1.771677074429564	4.501682262907182	2.1217168196786256	-8.881784197001252e-16	6	2	NA	0.0	4.378881576598643	0.18846096081708824	0.37140024039675323	1.3713650065541958	0.0	NA	6.272442674559463	1.882479924182945	4.389962750376518	2.0947337584043577	GeneQuery	frozen	42	semantic_mean_only	log1p_CPM	138	138
3097	138	138	0	0.15662995879860772	0.26131185156511016	1.3568891399832255	0.11460231502577302	0.10601807541947102	0.10688359751310968	6.4039620349825555	1.841148138204417	4.562813896778136	2.1360744127436515	1.7763568394002505e-15	6	2	0.10680670195227997	0.11091266535225197	4.433256129152253	0.1554664774416833	0.2522337009658037	1.4027513477517641	0.10975560861810285	0.10728473511261408	6.411457767684922	1.9706785403695068	4.440779227315416	2.106918954417397	GeneQuery	frozen	123	semantic	log1p_CPM	138	0
3097	138	138	0	-0.02169556977870076	-0.14311379597058202	1.7287844204262537	0.09899281669860122	0.09089350521619274	0.08634703204086516	7.664169863019506	2.9886955723085387	4.675474290710968	2.1622845073465626	0.0	6	2	0.08608266955235726	0.09678939514735264	4.541832241363721	-0.024051717413361318	-0.13903686920764663	1.7688786627609923	0.09624959763413782	0.08667233327958117	7.67858306939068	3.131249381825045	4.547333687565635	2.1321006359189	GeneQuery	frozen	123	identity_shuffle	log1p_CPM	138	0
3097	138	138	0	0.12230878111969835	0.11171273465195784	1.2082810605923817	0.12537457358770607	0.10873834553634001	0.12552064669307209	5.899055584595736	1.4599431213862506	4.439112463209486	2.1069201368845203	0.0	6	2	0.12572713682922926	0.12306976204161248	4.316148598300738	0.12249873272239231	0.10884120197422406	1.2536851851694006	0.12305905716639803	0.12710309442328233	5.8991084754779095	1.5733033268748362	4.325805148603074	2.079427831580052	GeneQuery	frozen	123	random	log1p_CPM	138	0
3097	138	138	0	0.10457752803507317	NA	1.1928987201155934	0.11946222883264601	0.10731190917580383	0.11983344439852027	5.907890760473525	1.423007356453421	4.4848834040201035	2.1177543304217568	8.881784197001252e-16	6	2	0.11971615506795334	0.1172726917533137	4.360092395280876	0.10394204574324785	NA	1.2384754041331398	0.11641107267140238	0.12038911265052643	5.905024211285506	1.5361724056393338	4.368851805646171	2.089763623585264	GeneQuery	frozen	123	constant	log1p_CPM	138	0
3097	138	138	138	0.19155386224655113	0.3923085398872195	1.331043603504244	0.0	0.0	NA	6.273359337336745	1.771677074429564	4.501682262907182	2.1217168196786256	-8.881784197001252e-16	6	2	NA	0.0	4.378881576598643	0.18846096081708824	0.37140024039675323	1.3713650065541958	0.0	NA	6.272442674559463	1.882479924182945	4.389962750376518	2.0947337584043577	GeneQuery	frozen	123	semantic_mean_only	log1p_CPM	138	138
3097	138	138	0	0.15517377907486976	0.25707478207598095	1.5369664403298906	0.1143139834260568	0.10418960734371012	0.110974971422498	6.918154604400312	2.362265838700335	4.555888765699977	2.1344528024062694	8.881784197001252e-16	6	2	0.108158744082795	0.10895720332858745	4.426990265894149	0.15388480662127435	0.2502245024502755	1.5823774898379446	0.10820724391713298	0.10904439919195003	6.941886417080397	2.507530833420412	4.434355583659984	2.105396394907065	GeneQuery	frozen	456	semantic	log1p_CPM	138	0
3097	138	138	0	0.01174633138183539	-0.08178399344677709	1.6758511943562493	0.09976574804627404	0.09016221256862064	0.09089005570858577	7.514136386522141	2.8084772256252672	4.705659160896875	2.169253134352207	-1.7763568394002505e-15	6	2	0.09042751161131173	0.09667103575401544	4.563013604475234	0.009383160965305668	-0.0787882166480521	1.72144628513532	0.09667542525598409	0.09161547287859434	7.534263814784321	2.9668328961601933	4.567430918624128	2.136822249885008	GeneQuery	frozen	456	identity_shuffle	log1p_CPM	138	0
3097	138	138	0	0.05934295660004505	-0.1738100010521817	1.282850914158882	0.12032745393454178	0.10310412995076021	0.11962881774901406	6.100783005129129	1.6457064679582791	4.455076537170849	2.1107052227089524	8.881784197001252e-16	6	2	0.11993481679485916	0.11811791646945964	4.330145402796683	0.05641003508458926	-0.16782876815465358	1.328140008062581	0.118185496448653	0.12137531742628488	6.104273726027253	1.7648992060513904	4.339374519975863	2.082690779071264	GeneQuery	frozen	456	random	log1p_CPM	138	0
3097	138	138	0	0.09328703536186274	NA	1.2605416709687587	0.10756634015424836	0.09691091697486254	0.1068958788296212	6.088136920827858	1.5889653042487102	4.499171616579148	2.1211250827283026	-8.881784197001252e-16	6	2	0.10619232203886358	0.10486425251552677	4.37486330779635	0.0926168228626288	NA	1.3063561919286535	0.10450891873720647	0.10728403733331782	6.090621992607712	1.7076968641953174	4.382925128412394	2.0931709644241576	GeneQuery	frozen	456	constant	log1p_CPM	138	0
3097	138	138	138	0.19155386224655113	0.3923085398872195	1.331043603504244	0.0	0.0	NA	6.273359337336745	1.771677074429564	4.501682262907182	2.1217168196786256	-8.881784197001252e-16	6	2	NA	0.0	4.378881576598643	0.18846096081708824	0.37140024039675323	1.3713650065541958	0.0	NA	6.272442674559463	1.882479924182945	4.389962750376518	2.0947337584043577	GeneQuery	frozen	456	semantic_mean_only	log1p_CPM	138	138
3097	138	138	0	0.14202938994929085	0.22978525027310417	1.2445471468628333	0.104511025059047	0.1015114566591205	0.10147633365749588	6.14868321539804	1.5488976007644188	4.599785614633622	2.1447110795241446	-8.881784197001252e-16	6	2	0.10047689490744319	0.10204753794252505	4.479508179136223	0.14001226882073045	0.22093783472620393	1.2877440023369875	0.10083515767411477	0.09996203847726441	6.147632316805758	1.6600229449997144	4.487609371806045	2.118045900097586	GeneQuery	end_to_end	42	semantic	log1p_CPM	138	0
3097	138	138	0	0.0698769903787001	-0.045264815588947446	1.2400341439549452	0.10048981165772133	0.09492126980654758	0.09858122923288168	6.096207657891015	1.537684678174074	4.558522979716942	2.1350697833365873	-8.881784197001252e-16	6	2	0.0997366732503245	0.10055824639558616	4.431823184904669	0.0680039870011174	-0.04650993529031357	1.2850059697283878	0.09989658674147436	0.09938154006490604	6.094527377376242	1.6535508158268521	4.440976561549389	2.107051436291284	GeneQuery	end_to_end	42	identity_shuffle	log1p_CPM	138	0
3097	138	138	0	0.08663252064135009	0.0771862468445126	1.410960392551896	0.0877876552287746	0.07845756890211353	0.08978370880112321	6.461596548488731	1.9908092293502004	4.47078731913853	2.1144236375756233	0.0	6	2	0.0902290448593565	0.08676700066822039	4.347987382498957	0.08650298334959583	0.07615904353855305	1.4500264793301003	0.0861673486314532	0.09033113125884663	6.4622855015301575	2.1035966161052233	4.358688885424934	2.0872696078197475	GeneQuery	end_to_end	42	random	log1p_CPM	138	0
3097	138	138	0	0.08531703066747727	NA	1.2384864478523752	0.09623613343441396	0.08608051132198546	0.09776319867982537	6.076830402033037	1.5338486815139947	4.542981720519044	2.1314271558087654	-8.881784197001252e-16	6	2	0.09700705507650116	0.093540522027688	4.414963523890728	0.08339738649341519	NA	1.2859038108789034	0.09249442239725325	0.09675194158175676	6.078402009773664	1.6543922937208337	4.42400971605283	2.102940420297277	GeneQuery	end_to_end	42	constant	log1p_CPM	138	0
3097	138	138	0	0.1440087391509342	0.24921873745158665	1.4502353387020492	0.09572460175606842	0.08986452684489356	0.10042002147442797	6.786553921534632	2.1031825376202478	4.683371383914384	2.1641098363794717	0.0	6	2	0.09892166839892624	0.09106866496780233	4.551146773527691	0.14286247625608528	0.23989637085436274	1.4976609504140361	0.09011243443425077	0.0989080041560868	6.80030729394441	2.2438578169120236	4.556449477032387	2.13429223351013	GeneQuery	end_to_end	123	semantic	log1p_CPM	138	0
3097	138	138	0	0.03255921209828078	-0.13774019674783833	1.3353013372680316	0.11043910572802265	0.09769323344871535	0.11144583114815879	6.228850613335364	1.7830296613097931	4.445820952025572	2.108511548942896	-8.881784197001252e-16	6	2	0.11099634840719529	0.1083324203084536	4.3250175369362385	0.02924208524866155	-0.1351918370224064	1.3758710266931413	0.10740997157756144	0.11109885317610937	6.230141789232516	1.8938616443313305	4.336280144901186	2.0818758528151724	GeneQuery	end_to_end	123	identity_shuffle	log1p_CPM	138	0
3097	138	138	0	0.09686068202829365	0.10312264883444903	1.3128099426992514	0.09687182085788447	0.08861669249811793	0.09817063864799234	6.1837788312257596	1.723469945650012	4.460308885575747	2.1119443377077314	0.0	6	2	0.09722670440600832	0.09424401378597015	4.3393707605824	0.09533970840970421	0.1011770286578798	1.3540152940659342	0.09293092467539854	0.09683091088194723	6.185295232894241	1.83488838087293	4.350406852021311	2.08527873045985	GeneQuery	end_to_end	123	random	log1p_CPM	138	0
3097	138	138	0	0.08148344014688297	NA	1.401855131646895	0.09106310664683988	0.08343235262029763	0.09337035860100543	6.431525038443628	1.9651978101247332	4.466327228318896	2.1133686919983687	-8.881784197001252e-16	6	2	0.092110299335269	0.08873526302360943	4.345534727701205	0.07987583843340412	NA	1.4398129848931818	0.08819231113587818	0.0925714869792115	6.430119126692699	2.0741920041287734	4.355927122563926	2.086621635243971	GeneQuery	end_to_end	123	constant	log1p_CPM	138	0
3097	138	138	0	0.1799324810948923	0.3242163938887916	1.4328978821286045	0.1037557664449353	0.09706991889662087	0.10087615601062119	6.570987041309603	2.0531963406086393	4.517790700700964	2.1255095155517334	0.0	6	2	0.09602013652090541	0.09733307856935275	4.400198458321572	0.17756612984674702	0.313156177913254	1.474728561701553	0.095789336076429	0.09494032226254483	6.588227056381736	2.1765634226990485	4.411663633682686	2.099937613294604	GeneQuery	end_to_end	456	semantic	log1p_CPM	138	0
3097	138	138	0	0.07078364721429488	-0.06868653113223754	1.2533572885964908	0.10958019342039292	0.1011410768241254	0.11034880768982412	6.026748784585011	1.570904492877947	4.455844291707063	2.1108870864418736	8.881784197001252e-16	6	2	0.10949493895754005	0.10627138409333435	4.333462276622372	0.06812155884384061	-0.06449224633809808	1.2973982860338662	0.1056941744943751	0.1098417637952871	6.0290087541112065	1.684646737373043	4.344362016738164	2.0838201596453922	GeneQuery	end_to_end	456	identity_shuffle	log1p_CPM	138	0
3097	138	138	0	0.0259706269965296	-0.16151924935939957	1.405472501258945	0.07402482131947072	0.06655368391263825	0.07670250855859559	6.4627619292595035	1.9753529517950752	4.487408977464428	2.118350532245414	0.0	6	2	0.07751829289759687	0.07293118542911493	4.362310399488643	0.023963386825810045	-0.15542517090673455	1.4459358116208523	0.07191746498764562	0.07749113120953127	6.464528543511394	2.091590183506189	4.372938360005205	2.0906810557641498	GeneQuery	end_to_end	456	random	log1p_CPM	138	0
3097	138	138	0	0.09568506338170399	NA	1.225996091566397	0.11005021545393763	0.10021567606331916	0.10964373453802204	6.0490412783295495	1.503066416536081	4.54597486179347	2.1321291850620754	-8.881784197001252e-16	6	2	0.10869842343357289	0.10842157616859335	4.427051186556004	0.0947236030630392	NA	1.2678057999426677	0.1077945800629371	0.1097023019710075	6.0422433636937285	1.6094907265583318	4.432752637135396	2.105017251827472	GeneQuery	end_to_end	456	constant	log1p_CPM	138	0
3097	135	135	0	0.497791171522795	0.9280031441047267	0.17518250513519065	0.07644081970859302	0.07335226881077297	0.07380344446926126	0.5393518915100289	0.03068891010544109	0.508662981404588	0.7132061282718959	-1.1102230246251565e-16	6	2	0.07486751135703876	0.07203005296037836	0.4911125046012751	0.49616240257358957	0.8957497513976376	0.2153388467134858	0.07185172836876905	0.0749133646477851	0.538274374369188	0.04707670263960245	0.4911976717295856	0.7007914275996263	DeepSpot-M	fixed_checkpoint	42	semantic	log1p_CP10K	135	0
3097	135	135	0	0.016998048234294624	0.025755801776978712	0.6336705976399799	0.0415247015539531	0.03687646426650881	0.014042129983402785	0.9228492338946966	0.40153842631340914	0.5213108075812874	0.7220185645683131	1.1102230246251565e-16	6	2	0.02182788444711954	0.043300213317220164	0.5016099371920872	0.016436769798737195	0.02074206140839198	0.6463743262641932	0.04307470866784702	0.021626133169385803	0.9198776497847949	0.4183565182047272	0.5015211315800677	0.7081339673465965	DeepSpot-M	fixed_checkpoint	42	identity_shuffle	log1p_CP10K	135	0
3097	135	135	0	-0.005927998943377474	-0.040442470151274834	0.5195673506914412	0.047511008301991516	0.043293704560028144	0.034823690067427235	0.7757411639415812	0.26995023190452305	0.5057909320370582	0.7111898002903713	0.0	6	2	0.038842016624048854	0.04923912585141747	0.4887101690389977	-0.007193842351295772	-0.04185450177512858	0.5319557144045073	0.04831270106868435	0.03697443481979926	0.772616874194332	0.2836926797573883	0.48892419443694374	0.699187004930035	DeepSpot-M	fixed_checkpoint	42	random	log1p_CP10K	135	0
3097	135	135	0	0.04172633464033036	NA	0.4672261927118531	0.05853553363108619	0.05474612364952445	0.04969544678193511	0.7215967050185745	0.21830031515601367	0.503296389862561	0.7094338516469038	-1.1102230246251565e-16	6	2	0.05216863704649563	0.05746729120866371	0.48654602750820397	0.04150256068226692	NA	0.47993852426985983	0.05711180811493426	0.0502211758402069	0.7182627222691282	0.2315083104677597	0.4867544118013686	0.6976352415098737	DeepSpot-M	fixed_checkpoint	42	constant	log1p_CP10K	135	0
3097	135	135	135	0.3817769077430713	0.7029046985048816	0.34459433540360956	0.0	0.0	NA	0.6207205135481771	0.11874525599225536	0.5019752575559218	0.7085021224780641	0.0	6	2	NA	0.0	0.485770815267032	0.38204432899835983	0.6845335840561643	0.3617001620110193	0.0	NA	0.6181355091975398	0.13218266351575503	0.48595284568178454	0.6970625557896437	DeepSpot-M	fixed_checkpoint	42	semantic_mean_only	log1p_CP10K	135	135
