## Supplementary material for "Pretrained gene representations transfer mean expression more broadly than spatial patterns in virtual spatial transcriptomics": Source Data: external_model_gene_eligibility.tsv

method	setting	seed	variant	n_genes	n_eligible_gene_pcc	section_centered_n_eligible_gene_pcc
GeneQuery	frozen	42	semantic	138	138	138
GeneQuery	frozen	42	identity_shuffle	138	138	138
GeneQuery	frozen	42	random	138	138	138
GeneQuery	frozen	42	constant	138	138	138
GeneQuery	frozen	42	semantic_mean_only	138	138	138
GeneQuery	frozen	123	semantic	138	138	138
GeneQuery	frozen	123	identity_shuffle	138	138	138
GeneQuery	frozen	123	random	138	138	138
GeneQuery	frozen	123	constant	138	138	138
GeneQuery	frozen	123	semantic_mean_only	138	138	138
GeneQuery	frozen	456	semantic	138	138	138
GeneQuery	frozen	456	identity_shuffle	138	138	138
GeneQuery	frozen	456	random	138	138	138
GeneQuery	frozen	456	constant	138	138	138
GeneQuery	frozen	456	semantic_mean_only	138	138	138
GeneQuery	end_to_end	42	semantic	138	138	138
GeneQuery	end_to_end	42	identity_shuffle	138	138	138
GeneQuery	end_to_end	42	random	138	138	138
GeneQuery	end_to_end	42	constant	138	138	138
GeneQuery	end_to_end	123	semantic	138	138	138
GeneQuery	end_to_end	123	identity_shuffle	138	138	138
GeneQuery	end_to_end	123	random	138	138	138
GeneQuery	end_to_end	123	constant	138	138	138
GeneQuery	end_to_end	456	semantic	138	138	138
GeneQuery	end_to_end	456	identity_shuffle	138	138	138
GeneQuery	end_to_end	456	random	138	138	138
GeneQuery	end_to_end	456	constant	138	138	138
DeepSpot-M	fixed_checkpoint	42	semantic	135	135	135
DeepSpot-M	fixed_checkpoint	42	identity_shuffle	135	135	135
DeepSpot-M	fixed_checkpoint	42	random	135	135	135
DeepSpot-M	fixed_checkpoint	42	constant	135	135	135
DeepSpot-M	fixed_checkpoint	42	semantic_mean_only	135	135	135
