## Supplementary material for "Pretrained gene representations transfer mean expression more broadly than spatial patterns in virtual spatial transcriptomics": Source Data: external_model_paired_effects.tsv

method	setting	seed	control	delta_section_centered_mean_gene_pcc	delta_mean_gene_pcc	delta_within_section_pcc	mse_improvement	gene_mean_contribution	centered_contribution
GeneQuery	frozen	42	identity_shuffle	-0.00249568466748315	0.0005917217033893363	-0.002489712548790518	1.238701104618892	1.2391908305340908	-0.0004897259152008004
GeneQuery	frozen	42	random	-0.01405038353521601	-0.011287805896276162	-0.014493099290671302	-0.6296699933833718	-0.5229137985342012	-0.1067561948491722
GeneQuery	frozen	42	constant	-0.007812742076909657	-0.005136076587842278	-0.007626405876757683	-0.40591956532747187	-0.37963083498835504	-0.026288730339116384
GeneQuery	frozen	123	identity_shuffle	0.014123270204899327	0.015609498327171803	0.013506010983965033	1.2602078280369504	1.1475474341041216	0.11266039393283123
GeneQuery	frozen	123	random	-0.012157096689360505	-0.010772258561933049	-0.013303448548295183	-0.5049064503868195	-0.38120501681816643	-0.12370143356865082
GeneQuery	frozen	123	constant	-0.00636002640106173	-0.0048599138068729925	-0.006655464053299531	-0.4960712745090303	-0.4181407817509961	-0.07793049275803288
GeneQuery	frozen	456	identity_shuffle	0.012286167574572016	0.014548235379782753	0.011531818661148885	0.5959817821218287	0.44621138692493245	0.1497703951968985
GeneQuery	frozen	456	random	-0.00916071314087219	-0.006013470508484983	-0.00997825253152003	-0.8173715992711834	-0.7165593707420557	-0.10081222852912752
GeneQuery	frozen	456	constant	0.004092950813060686	0.0067476432718084345	0.0036983251799265066	-0.8300176835724544	-0.7733005344516246	-0.05671714912082848
GeneQuery	end_to_end	42	identity_shuffle	0.0014892915469388868	0.004021213401325663	0.000938570932640409	-0.05247555750702482	-0.011212922590344787	-0.04126263491667981
GeneQuery	end_to_end	42	random	0.01528053727430466	0.016723369830272394	0.014667809042661573	0.312913333090691	0.4419116285857816	-0.12899829549509167
GeneQuery	end_to_end	42	constant	0.008507015914837046	0.008274891624633032	0.008340735276861522	-0.07185281336500271	-0.015048919250424175	-0.05680389411457831
GeneQuery	end_to_end	123	identity_shuffle	-0.017263755340651263	-0.01471450397195423	-0.01729753714331067	-0.5577033081992679	-0.32015287631045464	-0.23755043188881242
GeneQuery	end_to_end	123	random	-0.0031753488181678197	-0.0011472191018160466	-0.0028184902411477752	-0.6027750903088727	-0.37971259197023577	-0.22306249833863667
GeneQuery	end_to_end	123	constant	0.0023334019441929033	0.0046614951092285445	0.0019201232983725863	-0.3550288830910038	-0.1379847274955146	-0.21704415559548806
GeneQuery	end_to_end	456	identity_shuffle	-0.008938305523981602	-0.005824426975457625	-0.009904838417946094	-0.5442382567245927	-0.48229184773069234	-0.0619464089939008
GeneQuery	end_to_end	456	random	0.024401893140237815	0.029730945125464578	0.023871871088783386	-0.10822511205009988	-0.07784338881356412	-0.030381723236535763
GeneQuery	end_to_end	456	constant	-0.011088497599240604	-0.006294449009002334	-0.012005243986508096	-0.5219457629800539	-0.5501299240725583	0.028184161092505988
DeepSpot-M	fixed_checkpoint	42	identity_shuffle	0.028729839643158193	0.03491611815463992	0.02877701970092203	0.3834973423846677	0.370849516207968	0.012647826176699462
DeepSpot-M	fixed_checkpoint	42	random	0.022790927108960884	0.02892981140660151	0.023539027300084697	0.23638927243155228	0.23926132179908197	-0.0028720493675298275
DeepSpot-M	fixed_checkpoint	42	constant	0.01456276175171465	0.017905286077506834	0.01473992025383479	0.1822448135085456	0.18761140505057258	-0.0053665915420270105
