## Supplementary material for "Pretrained gene representations transfer mean expression more broadly than spatial patterns in virtual spatial transcriptomics": Source Data: figure_1_cohort_design.tsv

cohort	tissue	platform	individual_unit	n_individuals	n_sections	train_individuals	val_individuals	test_individuals	train_sections	val_sections	test_sections	target_genes
Hippocampus	anterior hippocampus	10x Visium	donor	10	34	6	2	2	22	8	4	18397
DLPFC	dorsolateral prefrontal cortex	10x Visium	donor	63	63	44	9	10	44	9	10	18397
NAc	nucleus accumbens	10x Visium	donor	10	38	6	2	2	25	5	8	18397
HER2ST	HER2-positive breast cancer	Spatial Transcriptomics	patient	8	36	5	1	2	27	3	6	15914
