## Supplementary material for "Pretrained gene representations transfer mean expression more broadly than spatial patterns in virtual spatial transcriptomics": Source Data: figure_2_absolute_ablation_metrics.tsv

family	condition	cohort	seed	variant	mse	pooled_pcc	gene_pcc	top50_pcc	top100_pcc	top200_pcc	top500_pcc	top1000_pcc	top2000_pcc
anchor	Decima-conditioned	DLPFC	42	decima_film_gnn	3.123478043082242	0.3813168027449795	0.0905313991925855	0.2457827739585233	0.2567204632429339	0.2634168597007458	0.2554722335746427	0.2421081716144513	0.2245663340081216
anchor	Decima-conditioned	DLPFC	123	decima_film_gnn	3.952383108628505	0.4298587586077219	0.0795329197369852	0.2352885536325382	0.2500527254486986	0.2445043221588647	0.2292717275979262	0.2153412496978608	0.2008158408405481
anchor	Decima-conditioned	DLPFC	456	decima_film_gnn	2.829876230233613	0.4084102816008992	0.0782231661662048	0.2285192845535681	0.2457488807295299	0.2410210270966082	0.2295593774973399	0.214394373310572	0.1988493272342257
anchor	Training mean	DLPFC	42	gene_mean_decima_film_gnn	2.426542928383807	0.5211334388961508	0.0901204737191651	0.2363105221307725	0.2464586586730136	0.2544072047307283	0.2501987213854624	0.2390533554668738	0.2220208779831665
anchor	Training mean	DLPFC	123	gene_mean_decima_film_gnn	2.3628333190311777	0.5406549835492972	0.0831721008454181	0.2444895187128812	0.2579019526923731	0.2547308403369134	0.241468516665813	0.2272466171068453	0.2115456948890628
anchor	Training mean	DLPFC	456	gene_mean_decima_film_gnn	2.428254053733093	0.5124853174877636	0.0696736668681851	0.1919038427059165	0.2042460826160187	0.1967529416545818	0.1806115841316032	0.1647869193142763	0.1566553569741298
anchor	Decima-conditioned	HER2ST	42	decima_film_gnn	2.327320483832333	0.3592382646403628	0.0937708839255139	0.1854380640061481	0.1932034895445115	0.2073947116589109	0.2110588045761591	0.2023071593804469	0.190224703041382
anchor	Decima-conditioned	HER2ST	123	decima_film_gnn	2.327930465796077	0.3405327408745175	0.1019520355874218	0.169608108998933	0.1869810024587314	0.2144372041333123	0.2202713006101295	0.2110245211374622	0.1991940611226373
anchor	Decima-conditioned	HER2ST	456	decima_film_gnn	2.3585847419917134	0.351515339051748	0.098924922372723	0.1695281235155347	0.1858449278523347	0.2135138517116269	0.2099826584524874	0.1965031775579137	0.1856241048296856
anchor	Training mean	HER2ST	42	gene_mean_decima_film_gnn	2.0992644870995987	0.443703344557899	0.0840256434210189	0.1691152174366712	0.1677513171421378	0.1880638986364005	0.1740604376596511	0.1607587624742018	0.1510481420425449
anchor	Training mean	HER2ST	123	gene_mean_decima_film_gnn	2.1111658265284703	0.4482717901545732	0.0937623564108086	0.1540979543101497	0.1704422895448495	0.1979631624977573	0.1993582204732477	0.1901671202112844	0.1794113344435697
anchor	Training mean	HER2ST	456	gene_mean_decima_film_gnn	2.1071937567126207	0.4500991894933176	0.0963839136960237	0.1758493004638119	0.1871397254237533	0.215482801176808	0.2083682065133049	0.1949217505626909	0.1833995162660377
anchor	Decima-conditioned	Hippocampus	42	decima_film_gnn	3.120516929940197	0.3981741684938217	0.114029073690512	0.2811693685523079	0.3017310602514335	0.2708651414937508	0.2673184937009938	0.26544161060294	0.2546916763036835
anchor	Decima-conditioned	Hippocampus	123	decima_film_gnn	2.5451273462176585	0.3837949480677719	0.1121964219198342	0.2764856176476056	0.2985327401948106	0.275219837551328	0.2716897319717739	0.2673053340567584	0.2537351511314155
anchor	Decima-conditioned	Hippocampus	456	decima_film_gnn	2.112503884984709	0.4169890742797696	0.1073597444386672	0.2658510798478122	0.2917727307826486	0.2724550999517905	0.2697127867961292	0.2622434307055675	0.246776052286492
anchor	Training mean	Hippocampus	42	gene_mean_decima_film_gnn	1.93697178116922	0.4945160035078709	0.115062549891646	0.2852419086122992	0.3082693871919453	0.2831695733693062	0.2790057209630969	0.2737988833275637	0.2597350802230309
anchor	Training mean	Hippocampus	123	gene_mean_decima_film_gnn	1.9063628425143664	0.5084632706424057	0.109886956650028	0.2682726352036657	0.2916800209096692	0.2697356769158577	0.2665115601181593	0.2617722880033235	0.248411988944104
anchor	Training mean	Hippocampus	456	gene_mean_decima_film_gnn	2.013668827114921	0.4605496521527756	0.0940639977857226	0.2738222598377146	0.2662971891934654	0.1828076889956646	0.1694066162732184	0.1864487109926345	0.1975097960713135
anchor	Decima-conditioned	NAc	42	decima_film_gnn	3.881722784394482	0.4107122613185157	0.0806307338113565	0.19825145933423	0.2596816912523623	0.2790256890859526	0.2726206275473869	0.2611982028445108	0.2323066293021699
anchor	Decima-conditioned	NAc	123	decima_film_gnn	2.4552753415860256	0.4011709734546848	0.0696156794892558	0.1655076470258106	0.2210945259899827	0.2437714833726614	0.2412995108129556	0.2315766277869907	0.2054345455247569
anchor	Decima-conditioned	NAc	456	decima_film_gnn	3.722727008695422	0.3757857302482401	0.0800901266969475	0.2006402488837366	0.2602982584127783	0.278185531086324	0.2708321938116277	0.2592190656632447	0.2304345432266812
anchor	Training mean	NAc	42	gene_mean_decima_film_gnn	2.317086051861329	0.4959638142384666	0.0783432675693676	0.1942235150664437	0.2535424558110277	0.2707226588970375	0.2627424587090662	0.2513466616744581	0.2238230869464239
anchor	Training mean	NAc	123	gene_mean_decima_film_gnn	2.3952143003877477	0.4887521683382544	0.0774775339887089	0.1866560426717022	0.2486322933244935	0.2658665115043745	0.256894408707912	0.2453831557346255	0.2187220925870438
anchor	Training mean	NAc	456	gene_mean_decima_film_gnn	2.1575678114780352	0.5088648372877767	0.0755221320552413	0.1864959135529728	0.2440001129344376	0.2641132826547547	0.2586607025863511	0.2475079441519668	0.2194780831097976
fusion	Concat	DLPFC	42	decima_concat_gnn	2.784223726615586	0.3964427848120092	0.0655363647964366	0.1791663540632003	0.1990492120899113	0.1996964139151479	0.1863349330891865	0.1755955268316469	0.1633108290647684
fusion	Concat	DLPFC	123	decima_concat_gnn	3.225325959163061	0.4023740195332789	0.0604684210409671	0.1396774518844731	0.1641187771337006	0.1785850515332929	0.1740165175528655	0.1639891808119628	0.1509563497866667
fusion	Concat	DLPFC	456	decima_concat_gnn	3.118973573365472	0.413899607723136	0.0634137695706366	0.1615902685764194	0.1800192078221767	0.1838909540254953	0.1730551516743861	0.1626215633229304	0.1519060742342105
fusion	Cross-attn	DLPFC	42	decima_crossattn_gnn	2.714204742758955	0.4188910417733846	0.0763720566736505	0.2129768125809414	0.2342960989231956	0.2409267706378228	0.2319764930057329	0.2201302153327784	0.203487529714995
fusion	Cross-attn	DLPFC	123	decima_crossattn_gnn	3.338462230054717	0.397749292633091	0.0525402206674305	0.1185204749012737	0.1362664921925384	0.1369043746982216	0.1277308526204503	0.1212282308159185	0.1167063640763168
fusion	Cross-attn	DLPFC	456	decima_crossattn_gnn	2.8660266881355008	0.4123820947241873	0.0813456447170598	0.2337001392586058	0.2510607728545486	0.2482421438153259	0.2327344406168585	0.2173549786196186	0.2022183862480672
fusion	FiLM	DLPFC	42	decima_film_gnn	3.123478043082242	0.3813168027449795	0.0905313991925855	0.2457827739585233	0.2567204632429339	0.2634168597007458	0.2554722335746427	0.2421081716144513	0.2245663340081216
fusion	FiLM	DLPFC	123	decima_film_gnn	3.952383108628505	0.4298587586077219	0.0795329197369852	0.2352885536325382	0.2500527254486986	0.2445043221588647	0.2292717275979262	0.2153412496978608	0.2008158408405481
fusion	FiLM	DLPFC	456	decima_film_gnn	2.829876230233613	0.4084102816008992	0.0782231661662048	0.2285192845535681	0.2457488807295299	0.2410210270966082	0.2295593774973399	0.214394373310572	0.1988493272342257
fusion	Concat	HER2ST	42	decima_concat_gnn	2.5002967227952104	0.3399071957055568	0.1031018850725024	0.1503318587249742	0.1722636167590401	0.2089328282961931	0.2219231797456593	0.2145129499453488	0.2021801788328511
fusion	Concat	HER2ST	123	decima_concat_gnn	2.299457733701471	0.3567041890346308	0.0931256542119655	0.1447113941331924	0.1668667098967435	0.1989119071226812	0.2010376914268659	0.190105921777564	0.1786997208102849
fusion	Concat	HER2ST	456	decima_concat_gnn	2.448142791977061	0.3505475918435443	0.108599908759126	0.1685392339077762	0.1934185322451808	0.2237633048746169	0.2267555380364382	0.2151860756392561	0.2038138822042005
fusion	Cross-attn	HER2ST	42	decima_crossattn_gnn	2.413387163921829	0.3525280195436286	0.1081871715904822	0.163656508647137	0.1839240237250888	0.2191219765680975	0.2314179280027536	0.2244911907173833	0.2126937848592581
fusion	Cross-attn	HER2ST	123	decima_crossattn_gnn	2.7962083218378813	0.3164796646150978	0.106160908808385	0.1576045508473299	0.1783457796741047	0.211251738736532	0.227687724305007	0.2225488474904662	0.2115982764042176
fusion	Cross-attn	HER2ST	456	decima_crossattn_gnn	2.3980498860636037	0.3383787908083424	0.0836803008807129	0.1342908680431041	0.1590591275496675	0.1807265546215067	0.187020912612508	0.1789434693617712	0.1673584728617499
fusion	FiLM	HER2ST	42	decima_film_gnn	2.327320483832333	0.3592382646403628	0.0937708839255139	0.1854380640061481	0.1932034895445115	0.2073947116589109	0.2110588045761591	0.2023071593804469	0.190224703041382
fusion	FiLM	HER2ST	123	decima_film_gnn	2.327930465796077	0.3405327408745175	0.1019520355874218	0.169608108998933	0.1869810024587314	0.2144372041333123	0.2202713006101295	0.2110245211374622	0.1991940611226373
fusion	FiLM	HER2ST	456	decima_film_gnn	2.3585847419917134	0.351515339051748	0.098924922372723	0.1695281235155347	0.1858449278523347	0.2135138517116269	0.2099826584524874	0.1965031775579137	0.1856241048296856
fusion	Concat	Hippocampus	42	decima_concat_gnn	3.4729459692448303	0.3901074365438511	0.1094374756372483	0.2712929024365721	0.2880641964173597	0.2554969523291391	0.251903904946766	0.2515041653224823	0.242138457024777
fusion	Concat	Hippocampus	123	decima_concat_gnn	2.397906186067408	0.3869539236743596	0.1098617591556869	0.266636212895678	0.2882803298368932	0.2669462486622286	0.262097900820937	0.2571563319824134	0.2444421665706899
fusion	Concat	Hippocampus	456	decima_concat_gnn	2.9234455328973383	0.3714819543369155	0.111990132426058	0.272474620420198	0.292693073539254	0.2720522330551154	0.2675790354717284	0.2624479395216818	0.2489486995518582
fusion	Cross-attn	Hippocampus	42	decima_crossattn_gnn	2.3674257736339754	0.3961626618221739	0.1048595606694032	0.2604640942985523	0.2667475883837898	0.2013965748462246	0.1935436498376764	0.2091252401941488	0.2172737260784118
fusion	Cross-attn	Hippocampus	123	decima_crossattn_gnn	2.066152312658336	0.4319419508630124	0.1057670072438198	0.2588970185502467	0.2839442646211139	0.2617925435233336	0.257532000871671	0.2526433282988464	0.2401065702664236
fusion	Cross-attn	Hippocampus	456	decima_crossattn_gnn	2.2874419526102026	0.3715150338542411	0.1023295749171585	0.2263044012066331	0.2352958683149827	0.1943927760598404	0.1964352267858749	0.2095486464894425	0.2129091641518609
fusion	FiLM	Hippocampus	42	decima_film_gnn	3.120516929940197	0.3981741684938217	0.114029073690512	0.2811693685523079	0.3017310602514335	0.2708651414937508	0.2673184937009938	0.26544161060294	0.2546916763036835
fusion	FiLM	Hippocampus	123	decima_film_gnn	2.5451273462176585	0.3837949480677719	0.1121964219198342	0.2764856176476056	0.2985327401948106	0.275219837551328	0.2716897319717739	0.2673053340567584	0.2537351511314155
fusion	FiLM	Hippocampus	456	decima_film_gnn	2.112503884984709	0.4169890742797696	0.1073597444386672	0.2658510798478122	0.2917727307826486	0.2724550999517905	0.2697127867961292	0.2622434307055675	0.246776052286492
fusion	Concat	NAc	42	decima_concat_gnn	2.415091738936812	0.4117976693692235	0.0706281340969841	0.1692662936217955	0.2263382593963832	0.2469577071108963	0.2434518246278884	0.2336053722538735	0.2072217749523791
fusion	Concat	NAc	123	decima_concat_gnn	2.626684682575154	0.3938568283642948	0.0799333016206735	0.2021050077220062	0.2593864103430936	0.2767039726059898	0.269763047431221	0.2581978051524785	0.2298976700264355
fusion	Concat	NAc	456	decima_concat_gnn	2.9555818573924424	0.335628621586198	0.0789266103479059	0.1928478782941541	0.2510679939801559	0.2706604973089944	0.265804923707037	0.2551538680001294	0.2270597902487371
fusion	Cross-attn	NAc	42	decima_crossattn_gnn	2.522181699055397	0.3729532160558885	0.0754260939224312	0.1791811061011393	0.2317957497882442	0.2502701357201408	0.2455999038115134	0.2367343376480362	0.2121928075421842
fusion	Cross-attn	NAc	123	decima_crossattn_gnn	2.528409188434409	0.3840476191803025	0.0740111763672347	0.1697497274323207	0.2255235213661455	0.2448802653566473	0.2414247788093423	0.2323557671721906	0.2080994867339811
fusion	Cross-attn	NAc	456	decima_crossattn_gnn	2.583698516358644	0.3841134976083848	0.0703443841084404	0.1596903990742181	0.2169467817729038	0.2384982380097291	0.2361241736960879	0.227152263767808	0.2026829486500948
fusion	FiLM	NAc	42	decima_film_gnn	3.881722784394482	0.4107122613185157	0.0806307338113565	0.19825145933423	0.2596816912523623	0.2790256890859526	0.2726206275473869	0.2611982028445108	0.2323066293021699
fusion	FiLM	NAc	123	decima_film_gnn	2.4552753415860256	0.4011709734546848	0.0696156794892558	0.1655076470258106	0.2210945259899827	0.2437714833726614	0.2412995108129556	0.2315766277869907	0.2054345455247569
fusion	FiLM	NAc	456	decima_film_gnn	3.722727008695422	0.3757857302482401	0.0800901266969475	0.2006402488837366	0.2602982584127783	0.278185531086324	0.2708321938116277	0.2592190656632447	0.2304345432266812
graph	Enabled	DLPFC	42	gene_mean_uni2h_gnn	2.4516088303378893	0.5203095561635661	0.0757532276709494	0.2700619646733562	0.262680985292549	0.2453603038764987	0.2258183622383054	0.2134330452936857	0.2006513372521252
graph	Enabled	DLPFC	123	gene_mean_uni2h_gnn	2.4685591231466875	0.5100343809558175	0.0906343260177344	0.3065488682620267	0.3037702134461156	0.2896914151169126	0.2676951534256352	0.2495687539533459	0.2294941888044853
graph	Enabled	DLPFC	456	gene_mean_uni2h_gnn	2.4873730294560072	0.5116864718741971	0.0899551374469643	0.3047172548840893	0.3020272700980044	0.2874165361766563	0.2625975151377185	0.2445131443899527	0.2271482174619922
graph	Off	DLPFC	42	gene_mean_uni2h_residual	2.456148143847952	0.5185327408966256	0.0615423722263622	0.2266648535588585	0.2200341397823101	0.2011242762613665	0.1809550667964029	0.1692222478627802	0.1582523613045699
graph	Off	DLPFC	123	gene_mean_uni2h_residual	2.5470892461481016	0.501379138489428	0.0854043204806729	0.277839307693389	0.2694430889658077	0.2548437143338332	0.2334154876348174	0.2227214151583066	0.2129174863989097
graph	Off	DLPFC	456	gene_mean_uni2h_residual	2.508396007694462	0.5076755084835961	0.0764280449138659	0.2518111108407002	0.248583494013249	0.2346830351846745	0.212053144604559	0.2011539179397439	0.1921894062263645
graph	Enabled	HER2ST	42	gene_mean_uni2h_gnn	2.141580162753385	0.441578546500228	0.0803980413016442	0.1468645126057786	0.132275003969125	0.1543340715177566	0.1778052743882662	0.1777259906316955	0.1774823402891971
graph	Enabled	HER2ST	123	gene_mean_uni2h_gnn	2.306817990151942	0.4278138706209733	0.0770399498873137	0.1976266003465507	0.1798414739814053	0.181634894914178	0.1825558725380377	0.1719681768984338	0.1612009979088122
graph	Enabled	HER2ST	456	gene_mean_uni2h_gnn	2.1633288482031325	0.4368699951568641	0.0784520802161466	0.1395204794280012	0.1450856044299766	0.1772549678987242	0.1829821144906249	0.1749591881735014	0.1701525878026625
graph	Off	HER2ST	42	gene_mean_uni2h_residual	2.2734770494902508	0.4293264530790374	0.0757748917095787	0.1650450065675938	0.1581918906911409	0.1758143748235662	0.1694666060358229	0.161773160679998	0.1569290435512743
graph	Off	HER2ST	123	gene_mean_uni2h_residual	2.278202189114779	0.429020732626936	0.0750354622152945	0.1328944357061939	0.1594969440984663	0.1704112031589379	0.1774764523051731	0.1650303872568864	0.1572568937609979
graph	Off	HER2ST	456	gene_mean_uni2h_residual	2.237081412325438	0.4324385952965445	0.0762863134758951	0.1270304012411593	0.1403159124128063	0.1671217906458574	0.1746269535146513	0.1680299447417355	0.1621822758489523
graph	Enabled	Hippocampus	42	gene_mean_uni2h_gnn	1.992288104374488	0.4787805291452916	0.1089914092180265	0.3260025623077516	0.3258670843626193	0.2899386775294965	0.2765889970007091	0.2726156550568324	0.2565817255533629
graph	Enabled	Hippocampus	123	gene_mean_uni2h_gnn	1.9611158698274476	0.4866398296922182	0.1035481793524378	0.3324933988890383	0.331507076666399	0.2929639513482207	0.2768594301103642	0.2679358059633002	0.2488235107037134
graph	Enabled	Hippocampus	456	gene_mean_uni2h_gnn	1.9762492046921092	0.4839469895148646	0.1078178511380073	0.3315910142864764	0.3294972686527312	0.2923516685651047	0.2776612233997551	0.2717955939883983	0.2546816586249995
graph	Off	Hippocampus	42	gene_mean_uni2h_residual	1.9506809836416223	0.4865825951667036	0.095186523188216	0.2851543162781988	0.2875781504036478	0.2577264120578064	0.2480928336974773	0.2421583683246112	0.2279164875394123
graph	Off	Hippocampus	123	gene_mean_uni2h_residual	1.9928351997779996	0.4783413986844304	0.0953391699373914	0.2826518354449986	0.2882750174487534	0.2573222183075245	0.2456731167738933	0.2419824562695927	0.2279955912858175
graph	Off	Hippocampus	456	gene_mean_uni2h_residual	2.0121346817551253	0.4740132727273856	0.0983526782183515	0.2680216571292946	0.2685133213874682	0.2428587087862424	0.2328910168438033	0.231982249331531	0.2210553459065515
graph	Enabled	NAc	42	gene_mean_uni2h_gnn	2.334625138767848	0.480187797949492	0.0759104634301404	0.2572150696894722	0.2826328259913506	0.2841565910481708	0.2683434213321241	0.2542492641901626	0.2250919009511727
graph	Enabled	NAc	123	gene_mean_uni2h_gnn	2.2213363175864123	0.4977284432977211	0.0728449772654565	0.2432993343912193	0.2682829117507941	0.2713137921720134	0.2559940693780173	0.242036768265325	0.2141203645810465
graph	Enabled	NAc	456	gene_mean_uni2h_gnn	2.214572212185379	0.4979350805713288	0.0787710067183404	0.2529058468613689	0.2863306413541006	0.292094271258459	0.2778414433471127	0.2638753463703074	0.2327968840394898
graph	Off	NAc	42	gene_mean_uni2h_residual	2.254044285722552	0.4893870501713574	0.0727683938545662	0.2489104619982333	0.2777927576733608	0.2781101283945405	0.2615015398681697	0.2452593970336921	0.2128140933617641
graph	Off	NAc	123	gene_mean_uni2h_residual	2.184367491697938	0.5006734807951716	0.0599613099995303	0.1922174189655291	0.2261121334853733	0.2274658723117867	0.2149570834987003	0.2062630474976738	0.1835032652902505
graph	Off	NAc	456	gene_mean_uni2h_residual	2.2070870820363298	0.4993739281588048	0.0776070900679788	0.2429374703704067	0.2768437954824137	0.281540822284689	0.267979304530606	0.2552845893306357	0.2267736309254757
