## Supplementary material for "Pretrained gene representations transfer mean expression more broadly than spatial patterns in virtual spatial transcriptomics": Source Data: figure_2_component_strategy_effects.tsv

contrast	group	candidate_number	control_number	context	cohort	run	gene_pcc	top50_pcc	pooled_pcc	mse_reduction
anchor_no_graph	Tissue anchor	3	1	no neighborhood	Hippocampus	42	0.001997196210942992	0.004107542655040541	0.03797801319285271	0.32921003196643395
anchor_no_graph	Tissue anchor	3	1	no neighborhood	Hippocampus	123	-0.0014019931847199935	0.00012831984787531336	0.024039988105664267	0.2148026718565681
anchor_no_graph	Tissue anchor	3	1	no neighborhood	Hippocampus	456	0.0020343256917059044	0.010912511432553007	0.007137763677669995	0.12828332336812975
anchor_no_graph	Tissue anchor	3	1	no neighborhood	DLPFC	42	-0.017093781841528398	-0.020363711769423004	0.030242666135338214	0.18906119581118208
anchor_no_graph	Tissue anchor	3	1	no neighborhood	DLPFC	123	-0.003957144642461705	0.010090415699229194	0.014541772879524462	0.4672638650172418
anchor_no_graph	Tissue anchor	3	1	no neighborhood	DLPFC	456	-0.0006366264289146967	0.01653027516899777	0.03248840622040483	0.5745528414512373
anchor_no_graph	Tissue anchor	3	1	no neighborhood	NAc	42	-0.0027972461344379085	0.032611841756506	0.08368432630912254	0.4524652430268947
anchor_no_graph	Tissue anchor	3	1	no neighborhood	NAc	123	-0.015231568985574297	-0.037060698394861785	0.0726335170188892	0.4046522108472992
anchor_no_graph	Tissue anchor	3	1	no neighborhood	NAc	456	0.004651458657244201	0.024597920036117382	0.05693462368559765	0.2571733976283448
anchor_no_graph	Tissue anchor	3	1	no neighborhood	HER2ST	42	-0.006185058927785106	0.005547482087575495	0.08481270369168986	0.07888321925234898
anchor_no_graph	Tissue anchor	3	1	no neighborhood	HER2ST	123	-0.0081712364726364	-0.016098366347565923	0.056761264524927746	-0.002056621041022666
anchor_no_graph	Tissue anchor	3	1	no neighborhood	HER2ST	456	-0.013689221246042105	-0.03912921525464999	0.0476052072719253	0.022697145759132287
anchor_graph	Tissue anchor	4	2	+ neighborhood	Hippocampus	42	-0.0002805090546462996	-0.0033966999619550187	0.022885431243789833	0.186686749815129
anchor_graph	Tissue anchor	4	2	+ neighborhood	Hippocampus	123	-0.0009043952181621989	0.010871262533620307	0.02583882946165622	0.19715013711059481
anchor_graph	Tissue anchor	4	2	+ neighborhood	Hippocampus	456	0.00773887018894881	0.06346635946071011	0.019043381593188413	0.11381755947436689
anchor_graph	Tissue anchor	4	2	+ neighborhood	DLPFC	42	-0.005917520027925907	0.017886408017432076	0.02526721653724162	0.14919791847822284
anchor_graph	Tissue anchor	4	2	+ neighborhood	DLPFC	123	-0.008342434749519997	0.017753592001697127	0.01051600047272494	0.1558142216160454
anchor_graph	Tissue anchor	4	2	+ neighborhood	DLPFC	456	0.0073242663601253005	0.03721022933385082	0.02974073952879014	0.6042483833674348
anchor_graph	Tissue anchor	4	2	+ neighborhood	NAc	42	0.003689571373208106	0.059460263003868724	0.06997158841567752	0.3427629264913912
anchor_graph	Tissue anchor	4	2	+ neighborhood	NAc	123	-0.004830526209488706	0.017964092844278717	0.0783366684480637	0.34840245778367374
anchor_graph	Tissue anchor	4	2	+ neighborhood	NAc	456	0.005937017422230906	0.0433654512462745	0.04571236442723531	0.23266862660597498
anchor_graph	Tissue anchor	4	2	+ neighborhood	HER2ST	42	0.002592035783600094	-0.004303274638965904	0.052858592086952094	0.12278343027664196
anchor_graph	Tissue anchor	4	2	+ neighborhood	HER2ST	123	-0.009484658826702796	0.042757576130270786	0.044087297540710335	-0.04133747903617513
anchor_graph	Tissue anchor	4	2	+ neighborhood	HER2ST	456	0.005206967113201899	0.026014108771940894	0.08329782040121209	0.3440418961273344
graph_plain	Neighborhood	2	1	morphology	Hippocampus	42	0.016082591295399795	0.04835248864654834	0.007290515927650898	0.10091616141843929
graph_plain	Neighborhood	2	1	morphology	Hippocampus	123	0.007711411448488609	0.03909862075829468	0.006499589651795867	0.049371864696525325
graph_plain	Neighborhood	2	1	morphology	Hippocampus	456	0.0037606284224128983	0.011015509129024714	-0.0019719011280394105	0.05035124095677901
graph_plain	Neighborhood	2	1	morphology	DLPFC	42	0.003034593630984711	0.005146991327642625	0.006752264865037105	0.044402590843021894
graph_plain	Neighborhood	2	1	morphology	DLPFC	123	0.009615295644119795	0.021046384266169782	0.012681014873189123	0.38997976640261056
graph_plain	Neighborhood	2	1	morphology	DLPFC	456	0.005566199744058406	0.032226189878536066	0.006758630082215722	-0.00867256367774294
graph_plain	Neighborhood	2	1	morphology	NAc	42	-0.0033447479320718038	-0.018543813556123806	0.004513485671579609	0.029121463490207944
graph_plain	Neighborhood	2	1	morphology	NAc	123	0.0024826244898406014	-0.003942875813450292	-0.008648188926625	0.019280927175151064
graph_plain	Neighborhood	2	1	morphology	NAc	456	-0.00012164211462510621	-0.008799154719194902	0.00978341167088631	0.01701964087332053
graph_plain	Neighborhood	2	1	morphology	HER2ST	42	-0.004153945119319699	-0.008329737235273804	0.04420620502592837	0.08799667571257297
graph_plain	Neighborhood	2	1	morphology	HER2ST	123	0.0033179100260855993	0.005876222162520095	0.011467104978254705	0.01066505695798936
graph_plain	Neighborhood	2	1	morphology	HER2ST	456	-0.016730421618992505	-0.052653245839748994	-0.03126121326896719	-0.24759218624589652
graph_tissue	Neighborhood	4	3	tissue anchored	Hippocampus	42	0.013804886029810504	0.04084824602955278	-0.00780206602141198	-0.041607120732865654
graph_tissue	Neighborhood	4	3	tissue anchored	Hippocampus	123	0.008209009415046403	0.04984156344403967	0.008298431007787821	0.031719329950552044
graph_tissue	Neighborhood	4	3	tissue anchored	Hippocampus	456	0.009465172919655804	0.06356935715718182	0.009933716787479008	0.03588547706301615
graph_tissue	Neighborhood	4	3	tissue anchored	DLPFC	42	0.014210855444587202	0.043397111114497705	0.0017768152669405124	0.004539313510062648
graph_tissue	Neighborhood	4	3	tissue anchored	DLPFC	123	0.005230005537061502	0.028709560568637715	0.008655242466389601	0.07853012300141415
graph_tissue	Neighborhood	4	3	tissue anchored	DLPFC	456	0.013527092533098403	0.052906144043389114	0.00401096339060103	0.02102297823845456
graph_tissue	Neighborhood	4	3	tissue anchored	NAc	42	0.0031420695755742106	0.008304607691238919	-0.009199252221865406	-0.08058085304529561
graph_tissue	Neighborhood	4	3	tissue anchored	NAc	123	0.012883667265926192	0.05108191542569021	-0.002945037497450509	-0.03696882588847439
graph_tissue	Neighborhood	4	3	tissue anchored	NAc	456	0.0011639166503615989	0.009968376490962216	-0.0014388475874760331	-0.007485130149049279
graph_tissue	Neighborhood	4	3	tissue anchored	HER2ST	42	0.004623149592065501	-0.018180493961815203	0.012252093421190602	0.13189688673686595
graph_tissue	Neighborhood	4	3	tissue anchored	HER2ST	123	0.0020044876720192034	0.0647321646403568	-0.0012068620059627055	-0.028615801037163102
graph_tissue	Neighborhood	4	3	tissue anchored	HER2ST	456	0.0021657667402514985	0.01249007818684189	0.004431399860319596	0.07375256412230558
graph_sequence	Neighborhood	7	6	sequence anchored	Hippocampus	42	0.021134561880592997	0.0880630096020946	0.017213085717009524	-0.8123789350959405
graph_sequence	Neighborhood	7	6	sequence anchored	Hippocampus	123	0.010309352790186702	0.04406380671726501	-0.006726403717024987	-0.23972804654260438
graph_sequence	Neighborhood	7	6	sequence anchored	Hippocampus	456	0.005420923388693613	0.034710365299882806	0.0034182189515905015	0.01195766684493993
graph_sequence	Neighborhood	7	6	sequence anchored	DLPFC	42	0.031820110241260205	0.07374550919989831	-0.036012337948730544	0.9484992712471678
graph_sequence	Neighborhood	7	6	sequence anchored	DLPFC	123	0.009498818044722399	0.03742814591810509	-0.005136023610708695	-0.0976821289269707
graph_sequence	Neighborhood	7	6	sequence anchored	DLPFC	456	0.005838662938130401	0.013948405182131196	0.016135529058882214	0.5416389682629248
graph_sequence	Neighborhood	7	6	sequence anchored	NAc	42	0.0035701901930704077	0.00503004540882529	0.016394172759659598	0.012722708021017937
graph_sequence	Neighborhood	7	6	sequence anchored	NAc	123	-0.005492989433874398	-0.021644785176331977	-0.006950733306329837	-0.013181212295068967
graph_sequence	Neighborhood	7	6	sequence anchored	NAc	456	0.005131736916044002	0.011411496917024005	0.016792484792678586	-1.0955385439723062
graph_sequence	Neighborhood	7	6	sequence anchored	HER2ST	42	-0.0107848353246464	-0.013326271006990409	0.06169679685274171	0.16793798527996362
graph_sequence	Neighborhood	7	6	sequence anchored	HER2ST	123	0.004668113244070904	-0.003958484163058995	-0.0222077010852591	0.11926414784181727
graph_sequence	Neighborhood	7	6	sequence anchored	HER2ST	456	0.004876590597713698	0.012435422526039491	0.016629255855451275	0.060701242238416775
sequence_no_graph	Sequence pathway	6	1	no neighborhood	Hippocampus	42	-0.0002948151673539956	-0.08794041467294497	-0.06764349919703871	-0.028246979236200342
sequence_no_graph	Sequence pathway	6	1	no neighborhood	Hippocampus	123	0.005145906007536102	-0.05010170466678271	-0.0637800587939692	-0.09776142804048638
sequence_no_graph	Sequence pathway	6	1	no neighborhood	Hippocampus	456	0.0056204685233279955	-0.0259684311488122	-0.05330465372153648	0.015956453293606288
sequence_no_graph	Sequence pathway	6	1	no neighborhood	DLPFC	42	-0.0199248651165653	-0.0749913005696565	-0.07096093406757736	-1.426767974670276
sequence_no_graph	Sequence pathway	6	1	no neighborhood	DLPFC	123	-0.019327363430871797	-0.06988848427972669	-0.05184258339147291	-0.8403478685361909
sequence_no_graph	Sequence pathway	6	1	no neighborhood	DLPFC	456	-0.004680168114706201	-0.02070995630026551	-0.08291234972117428	-0.2885663493508388
sequence_no_graph	Sequence pathway	6	1	no neighborhood	NAc	42	0.0014949036292819934	-0.023077206316322596	-0.011384635303378798	-1.1879359636660531
sequence_no_graph	Sequence pathway	6	1	no neighborhood	NAc	123	-8.421006197439906e-05	-0.0421256851582483	-0.019918257015267782	0.14692557325428046
sequence_no_graph	Sequence pathway	6	1	no neighborhood	NAc	456	0.002002758370168889	-0.029110798367576712	-0.08344605901764568	-0.1629279850584413
sequence_no_graph	Sequence pathway	6	1	no neighborhood	HER2ST	42	0.022595768612796496	0.0392668105331202	-0.04697228159972644	-0.14289820036969703
sequence_no_graph	Sequence pathway	6	1	no neighborhood	HER2ST	123	0.014077223655419996	0.024573791108232185	-0.009519026142231657	-0.17104904556413825
sequence_no_graph	Sequence pathway	6	1	no neighborhood	HER2ST	456	0.004072797053072105	-0.009066915506314083	-0.04994730482832249	-0.1595074261455598
sequence_graph	Sequence pathway	7	2	+ neighborhood	Hippocampus	42	0.004757155417839207	-0.04822989371739872	-0.05772092940768009	-0.9415420757505801
sequence_graph	Sequence pathway	7	2	+ neighborhood	Hippocampus	123	0.007743847349234195	-0.04513651870781238	-0.07700605216279005	-0.3868613392796161
sequence_graph	Sequence pathway	7	2	+ neighborhood	Hippocampus	456	0.00728076348960871	-0.002273574977954107	-0.047914533641906565	-0.022437120818232792
sequence_graph	Sequence pathway	7	2	+ neighborhood	DLPFC	42	0.008860651493710195	-0.006392782697400817	-0.11372553688134501	-0.52267129426613
sequence_graph	Sequence pathway	7	2	+ neighborhood	DLPFC	123	-0.019443841030269193	-0.05350672262779138	-0.06965962187537073	-1.3280097638657722
sequence_graph	Sequence pathway	7	2	+ neighborhood	DLPFC	456	-0.004407704920634206	-0.03898774099667038	-0.07353545074450779	0.26174518258982893
sequence_graph	Sequence pathway	7	2	+ neighborhood	NAc	42	0.008409841754424205	0.0004966526486264999	0.0004960517847011903	-1.2043347191352431
sequence_graph	Sequence pathway	7	2	+ neighborhood	NAc	123	-0.008059823985689399	-0.059827594521129984	-0.01822080139497262	0.11446343378406043
sequence_graph	Sequence pathway	7	2	+ neighborhood	NAc	456	0.0072561374008379975	-0.008900146731357805	-0.0764369858958534	-1.275486169904068
sequence_graph	Sequence pathway	7	2	+ neighborhood	HER2ST	42	0.015964878407469796	0.034270276761403595	-0.0294816897729131	-0.06295689080230638
sequence_graph	Sequence pathway	7	2	+ neighborhood	HER2ST	123	0.0154274268734053	0.014739084782653095	-0.043193832205745464	-0.06244995468031034
sequence_graph	Sequence pathway	7	2	+ neighborhood	HER2ST	456	0.02567980926977831	0.0560217528594744	-0.0020568357039040253	0.1487860023387535
sequence_tissue	Sequence pathway	8	4	tissue anchored	Hippocampus	42	0.006071140673619496	-0.0407606536954524	0.01573547436257927	0.055316323205268025
sequence_tissue	Sequence pathway	8	4	tissue anchored	Hippocampus	123	0.006338777297590192	-0.0642207636853726	0.02182344095018751	0.05475302731308118
sequence_tissue	Sequence pathway	8	4	tissue anchored	Hippocampus	456	-0.013753853352284712	-0.05776875444876184	-0.023397337362088988	-0.03741962242281183
sequence_tissue	Sequence pathway	8	4	tissue anchored	DLPFC	42	0.014367246048215696	-0.03375144254258369	0.0008238827325847131	0.025065901954082204
sequence_tissue	Sequence pathway	8	4	tissue anchored	DLPFC	123	-0.007462225172316303	-0.06205934954914552	0.03062060259347965	0.1057258041155098
sequence_tissue	Sequence pathway	8	4	tissue anchored	DLPFC	456	-0.0202814705787792	-0.11281341217817278	0.0007988456135664679	0.059118975722914247
sequence_tissue	Sequence pathway	8	4	tissue anchored	NAc	42	0.002432804139227196	-0.06299155462302852	0.01577601628897457	0.01753908690651862
sequence_tissue	Sequence pathway	8	4	tissue anchored	NAc	123	0.004632556723252398	-0.056643291719517125	-0.008976274959466679	-0.17387798280133548
sequence_tissue	Sequence pathway	8	4	tissue anchored	NAc	456	-0.0032488746630991022	-0.06640993330839612	0.010929756716447858	0.057004400707343805
sequence_tissue	Sequence pathway	8	4	tissue anchored	HER2ST	42	0.0036276021193746982	0.022250704830892615	0.002124798057671018	0.04231567565378613
sequence_tissue	Sequence pathway	8	4	tissue anchored	HER2ST	123	0.016722406523494895	-0.043528646036401	0.020457919533599878	0.1956521636234716
sequence_tissue	Sequence pathway	8	4	tissue anchored	HER2ST	456	0.017931833479877105	0.0363288210358107	0.013229194336453531	0.05613509149051188
