## Supplementary material for "Pretrained gene representations transfer mean expression more broadly than spatial patterns in virtual spatial transcriptomics": Source Data: figure_2_gene_conditioning_gene_audit.tsv

cohort	gene_id	gene_symbol	direct_pcc_mean_across_runs	sequence_pcc_mean_across_runs	effect_mean_across_runs	effect_min_across_runs	effect_max_across_runs	selection_scope
Hippocampus	ENSG00000104888	SLC17A7	0.445930076879679	0.4324414735954122	-0.0134886032842668	-0.0239906737636929	-0.003121984015113	all test spots pooled within run
HER2ST	ENSG00000175899	A2M	0.31982943037575756	0.38055751007924316	0.06072807970348563	0.03901729229708578	0.07224566603165872	all test spots pooled within run
