## Supplementary material for "Pretrained gene representations transfer mean expression more broadly than spatial patterns in virtual spatial transcriptomics": Source Data: figure_2_gene_conditioning_map_selection.tsv

cohort	sample_order	sample	gene_id	gene_symbol	n_spots	direct_ensemble_pcc	decima_film_ensemble_pcc	strategy_effect	eligible_moderate_example
Hippocampus	0	GSM8226200_V10B01-086_C1	ENSG00000104888	SLC17A7	2605	0.6161196785433041	0.5758962882486787	-0.0402233902946254	True
Hippocampus	1	GSM8226200_V10B01-086_D1	ENSG00000104888	SLC17A7	3414	0.490792183765585	0.4519533799974685	-0.0388388037681164	True
Hippocampus	2	GSM8226207_V11U08-081_A1	ENSG00000104888	SLC17A7	4622	0.4961192947584634	0.4925279849793675	-0.0035913097790958	False
Hippocampus	3	GSM8226207_V11U08-081_B1	ENSG00000104888	SLC17A7	3765	0.3770495858329312	0.3657780577539746	-0.0112715280789565	True
HER2ST	0	G1	ENSG00000175899	A2M	441	0.223694044290539	0.3079564636848927	0.08426241939435372	False
HER2ST	1	G2	ENSG00000175899	A2M	467	0.11775722167176887	0.1642801295023765	0.04652290783060763	False
HER2ST	2	G3	ENSG00000175899	A2M	463	0.2659718473741771	0.3139855005172384	0.048013653143061275	False
HER2ST	3	H1	ENSG00000175899	A2M	613	0.3113747184564993	0.37452899543457097	0.06315427697807169	False
HER2ST	4	H2	ENSG00000175899	A2M	603	0.440371684530017	0.47655393256453155	0.03618224803451453	True
HER2ST	5	H3	ENSG00000175899	A2M	510	0.3548726663487931	0.381904020812959	0.02703135446416588	False
