## Supplementary material for "Pretrained gene representations transfer mean expression more broadly than spatial patterns in virtual spatial transcriptomics": Source Data: figure_2_matched_effects.tsv

panel	component	cohort	run	candidate	control	metric	metric_label	effect_definition	candidate_value	control_value	effect
a	abundance_anchor	Hippocampus	42	gene_mean_decima_film_gnn	decima_film_gnn	pooled_pcc	Δ pooled PCC	candidate_minus_control	0.4945160035078709	0.3981741684938217	0.0963418350140491
a	abundance_anchor	Hippocampus	42	gene_mean_decima_film_gnn	decima_film_gnn	mse	MSE reduction	control_minus_candidate	1.93697178116922	3.120516929940197	1.1835451487709772
a	abundance_anchor	Hippocampus	123	gene_mean_decima_film_gnn	decima_film_gnn	pooled_pcc	Δ pooled PCC	candidate_minus_control	0.5084632706424057	0.3837949480677719	0.1246683225746337
a	abundance_anchor	Hippocampus	123	gene_mean_decima_film_gnn	decima_film_gnn	mse	MSE reduction	control_minus_candidate	1.9063628425143664	2.5451273462176585	0.6387645037032921
a	abundance_anchor	Hippocampus	456	gene_mean_decima_film_gnn	decima_film_gnn	pooled_pcc	Δ pooled PCC	candidate_minus_control	0.4605496521527756	0.4169890742797696	0.0435605778730059
a	abundance_anchor	Hippocampus	456	gene_mean_decima_film_gnn	decima_film_gnn	mse	MSE reduction	control_minus_candidate	2.013668827114921	2.112503884984709	0.0988350578697878
a	abundance_anchor	DLPFC	42	gene_mean_decima_film_gnn	decima_film_gnn	pooled_pcc	Δ pooled PCC	candidate_minus_control	0.5211334388961508	0.3813168027449795	0.1398166361511713
a	abundance_anchor	DLPFC	42	gene_mean_decima_film_gnn	decima_film_gnn	mse	MSE reduction	control_minus_candidate	2.426542928383807	3.123478043082242	0.696935114698435
a	abundance_anchor	DLPFC	123	gene_mean_decima_film_gnn	decima_film_gnn	pooled_pcc	Δ pooled PCC	candidate_minus_control	0.5406549835492972	0.4298587586077219	0.1107962249415753
a	abundance_anchor	DLPFC	123	gene_mean_decima_film_gnn	decima_film_gnn	mse	MSE reduction	control_minus_candidate	2.3628333190311777	3.952383108628505	1.5895497895973274
a	abundance_anchor	DLPFC	456	gene_mean_decima_film_gnn	decima_film_gnn	pooled_pcc	Δ pooled PCC	candidate_minus_control	0.5124853174877636	0.4084102816008992	0.1040750358868644
a	abundance_anchor	DLPFC	456	gene_mean_decima_film_gnn	decima_film_gnn	mse	MSE reduction	control_minus_candidate	2.428254053733093	2.829876230233613	0.4016221765005201
a	abundance_anchor	NAc	42	gene_mean_decima_film_gnn	decima_film_gnn	pooled_pcc	Δ pooled PCC	candidate_minus_control	0.4959638142384666	0.4107122613185157	0.0852515529199509
a	abundance_anchor	NAc	42	gene_mean_decima_film_gnn	decima_film_gnn	mse	MSE reduction	control_minus_candidate	2.317086051861329	3.881722784394482	1.564636732533153
a	abundance_anchor	NAc	123	gene_mean_decima_film_gnn	decima_film_gnn	pooled_pcc	Δ pooled PCC	candidate_minus_control	0.4887521683382544	0.4011709734546848	0.0875811948835696
a	abundance_anchor	NAc	123	gene_mean_decima_film_gnn	decima_film_gnn	mse	MSE reduction	control_minus_candidate	2.395214300387748	2.4552753415860256	0.0600610411982778
a	abundance_anchor	NAc	456	gene_mean_decima_film_gnn	decima_film_gnn	pooled_pcc	Δ pooled PCC	candidate_minus_control	0.5088648372877767	0.3757857302482401	0.1330791070395365
a	abundance_anchor	NAc	456	gene_mean_decima_film_gnn	decima_film_gnn	mse	MSE reduction	control_minus_candidate	2.1575678114780352	3.722727008695422	1.5651591972173868
a	abundance_anchor	HER2ST	42	gene_mean_decima_film_gnn	decima_film_gnn	pooled_pcc	Δ pooled PCC	candidate_minus_control	0.443703344557899	0.3592382646403628	0.0844650799175362
a	abundance_anchor	HER2ST	42	gene_mean_decima_film_gnn	decima_film_gnn	mse	MSE reduction	control_minus_candidate	2.0992644870995987	2.327320483832333	0.2280559967327344
a	abundance_anchor	HER2ST	123	gene_mean_decima_film_gnn	decima_film_gnn	pooled_pcc	Δ pooled PCC	candidate_minus_control	0.4482717901545732	0.3405327408745175	0.1077390492800556
a	abundance_anchor	HER2ST	123	gene_mean_decima_film_gnn	decima_film_gnn	mse	MSE reduction	control_minus_candidate	2.1111658265284703	2.327930465796077	0.2167646392676068
a	abundance_anchor	HER2ST	456	gene_mean_decima_film_gnn	decima_film_gnn	pooled_pcc	Δ pooled PCC	candidate_minus_control	0.4500991894933176	0.351515339051748	0.0985838504415696
a	abundance_anchor	HER2ST	456	gene_mean_decima_film_gnn	decima_film_gnn	mse	MSE reduction	control_minus_candidate	2.1071937567126207	2.3585847419917134	0.2513909852790927
b	graph_context	Hippocampus	42	gene_mean_uni2h_gnn	gene_mean_uni2h_residual	gene_pcc	Δ mean gene PCC	candidate_minus_control	0.1089914092180265	0.095186523188216	0.0138048860298105
b	graph_context	Hippocampus	42	gene_mean_uni2h_gnn	gene_mean_uni2h_residual	top50_pcc	Δ top-50 PCC	candidate_minus_control	0.3260025623077516	0.2851543162781988	0.0408482460295527
b	graph_context	Hippocampus	123	gene_mean_uni2h_gnn	gene_mean_uni2h_residual	gene_pcc	Δ mean gene PCC	candidate_minus_control	0.1035481793524378	0.0953391699373914	0.0082090094150464
b	graph_context	Hippocampus	123	gene_mean_uni2h_gnn	gene_mean_uni2h_residual	top50_pcc	Δ top-50 PCC	candidate_minus_control	0.3324933988890383	0.2826518354449986	0.0498415634440396
b	graph_context	Hippocampus	456	gene_mean_uni2h_gnn	gene_mean_uni2h_residual	gene_pcc	Δ mean gene PCC	candidate_minus_control	0.1078178511380073	0.0983526782183515	0.0094651729196558
b	graph_context	Hippocampus	456	gene_mean_uni2h_gnn	gene_mean_uni2h_residual	top50_pcc	Δ top-50 PCC	candidate_minus_control	0.3315910142864764	0.2680216571292946	0.0635693571571818
b	graph_context	DLPFC	42	gene_mean_uni2h_gnn	gene_mean_uni2h_residual	gene_pcc	Δ mean gene PCC	candidate_minus_control	0.0757532276709494	0.0615423722263622	0.0142108554445872
b	graph_context	DLPFC	42	gene_mean_uni2h_gnn	gene_mean_uni2h_residual	top50_pcc	Δ top-50 PCC	candidate_minus_control	0.2700619646733562	0.2266648535588585	0.0433971111144977
b	graph_context	DLPFC	123	gene_mean_uni2h_gnn	gene_mean_uni2h_residual	gene_pcc	Δ mean gene PCC	candidate_minus_control	0.0906343260177344	0.0854043204806729	0.0052300055370615
b	graph_context	DLPFC	123	gene_mean_uni2h_gnn	gene_mean_uni2h_residual	top50_pcc	Δ top-50 PCC	candidate_minus_control	0.3065488682620267	0.277839307693389	0.0287095605686377
b	graph_context	DLPFC	456	gene_mean_uni2h_gnn	gene_mean_uni2h_residual	gene_pcc	Δ mean gene PCC	candidate_minus_control	0.0899551374469643	0.0764280449138659	0.0135270925330984
b	graph_context	DLPFC	456	gene_mean_uni2h_gnn	gene_mean_uni2h_residual	top50_pcc	Δ top-50 PCC	candidate_minus_control	0.3047172548840893	0.2518111108407002	0.0529061440433891
b	graph_context	NAc	42	gene_mean_uni2h_gnn	gene_mean_uni2h_residual	gene_pcc	Δ mean gene PCC	candidate_minus_control	0.0759104634301404	0.0727683938545662	0.0031420695755742
b	graph_context	NAc	42	gene_mean_uni2h_gnn	gene_mean_uni2h_residual	top50_pcc	Δ top-50 PCC	candidate_minus_control	0.2572150696894722	0.2489104619982333	0.0083046076912389
b	graph_context	NAc	123	gene_mean_uni2h_gnn	gene_mean_uni2h_residual	gene_pcc	Δ mean gene PCC	candidate_minus_control	0.0728449772654565	0.0599613099995303	0.0128836672659261
b	graph_context	NAc	123	gene_mean_uni2h_gnn	gene_mean_uni2h_residual	top50_pcc	Δ top-50 PCC	candidate_minus_control	0.2432993343912193	0.1922174189655291	0.0510819154256902
b	graph_context	NAc	456	gene_mean_uni2h_gnn	gene_mean_uni2h_residual	gene_pcc	Δ mean gene PCC	candidate_minus_control	0.0787710067183404	0.0776070900679788	0.0011639166503615
b	graph_context	NAc	456	gene_mean_uni2h_gnn	gene_mean_uni2h_residual	top50_pcc	Δ top-50 PCC	candidate_minus_control	0.2529058468613689	0.2429374703704067	0.0099683764909622
b	graph_context	HER2ST	42	gene_mean_uni2h_gnn	gene_mean_uni2h_residual	gene_pcc	Δ mean gene PCC	candidate_minus_control	0.0803980413016442	0.0757748917095787	0.0046231495920655
b	graph_context	HER2ST	42	gene_mean_uni2h_gnn	gene_mean_uni2h_residual	top50_pcc	Δ top-50 PCC	candidate_minus_control	0.1468645126057786	0.1650450065675938	-0.0181804939618152
b	graph_context	HER2ST	123	gene_mean_uni2h_gnn	gene_mean_uni2h_residual	gene_pcc	Δ mean gene PCC	candidate_minus_control	0.0770399498873137	0.0750354622152945	0.0020044876720192
b	graph_context	HER2ST	123	gene_mean_uni2h_gnn	gene_mean_uni2h_residual	top50_pcc	Δ top-50 PCC	candidate_minus_control	0.1976266003465507	0.1328944357061939	0.0647321646403568
b	graph_context	HER2ST	456	gene_mean_uni2h_gnn	gene_mean_uni2h_residual	gene_pcc	Δ mean gene PCC	candidate_minus_control	0.0784520802161466	0.0762863134758951	0.0021657667402514
b	graph_context	HER2ST	456	gene_mean_uni2h_gnn	gene_mean_uni2h_residual	top50_pcc	Δ top-50 PCC	candidate_minus_control	0.1395204794280012	0.1270304012411593	0.0124900781868418
c	conditioned_decoder	Hippocampus	42	gene_mean_decima_film_gnn	gene_mean_uni2h_gnn	gene_pcc	Δ mean gene PCC	candidate_minus_control	0.115062549891646	0.1089914092180265	0.0060711406736194
c	conditioned_decoder	Hippocampus	42	gene_mean_decima_film_gnn	gene_mean_uni2h_gnn	top50_pcc	Δ top-50 PCC	candidate_minus_control	0.2852419086122992	0.3260025623077516	-0.0407606536954524
c	conditioned_decoder	Hippocampus	123	gene_mean_decima_film_gnn	gene_mean_uni2h_gnn	gene_pcc	Δ mean gene PCC	candidate_minus_control	0.109886956650028	0.1035481793524378	0.0063387772975901
c	conditioned_decoder	Hippocampus	123	gene_mean_decima_film_gnn	gene_mean_uni2h_gnn	top50_pcc	Δ top-50 PCC	candidate_minus_control	0.2682726352036657	0.3324933988890383	-0.0642207636853726
c	conditioned_decoder	Hippocampus	456	gene_mean_decima_film_gnn	gene_mean_uni2h_gnn	gene_pcc	Δ mean gene PCC	candidate_minus_control	0.0940639977857226	0.1078178511380073	-0.0137538533522847
c	conditioned_decoder	Hippocampus	456	gene_mean_decima_film_gnn	gene_mean_uni2h_gnn	top50_pcc	Δ top-50 PCC	candidate_minus_control	0.2738222598377146	0.3315910142864764	-0.0577687544487618
c	conditioned_decoder	DLPFC	42	gene_mean_decima_film_gnn	gene_mean_uni2h_gnn	gene_pcc	Δ mean gene PCC	candidate_minus_control	0.0901204737191651	0.0757532276709494	0.0143672460482156
c	conditioned_decoder	DLPFC	42	gene_mean_decima_film_gnn	gene_mean_uni2h_gnn	top50_pcc	Δ top-50 PCC	candidate_minus_control	0.2363105221307725	0.2700619646733562	-0.0337514425425836
c	conditioned_decoder	DLPFC	123	gene_mean_decima_film_gnn	gene_mean_uni2h_gnn	gene_pcc	Δ mean gene PCC	candidate_minus_control	0.0831721008454181	0.0906343260177344	-0.0074622251723163
c	conditioned_decoder	DLPFC	123	gene_mean_decima_film_gnn	gene_mean_uni2h_gnn	top50_pcc	Δ top-50 PCC	candidate_minus_control	0.2444895187128812	0.3065488682620267	-0.0620593495491455
c	conditioned_decoder	DLPFC	456	gene_mean_decima_film_gnn	gene_mean_uni2h_gnn	gene_pcc	Δ mean gene PCC	candidate_minus_control	0.0696736668681851	0.0899551374469643	-0.0202814705787792
c	conditioned_decoder	DLPFC	456	gene_mean_decima_film_gnn	gene_mean_uni2h_gnn	top50_pcc	Δ top-50 PCC	candidate_minus_control	0.1919038427059165	0.3047172548840893	-0.1128134121781727
c	conditioned_decoder	NAc	42	gene_mean_decima_film_gnn	gene_mean_uni2h_gnn	gene_pcc	Δ mean gene PCC	candidate_minus_control	0.0783432675693676	0.0759104634301404	0.0024328041392271
c	conditioned_decoder	NAc	42	gene_mean_decima_film_gnn	gene_mean_uni2h_gnn	top50_pcc	Δ top-50 PCC	candidate_minus_control	0.1942235150664437	0.2572150696894722	-0.0629915546230285
c	conditioned_decoder	NAc	123	gene_mean_decima_film_gnn	gene_mean_uni2h_gnn	gene_pcc	Δ mean gene PCC	candidate_minus_control	0.0774775339887089	0.0728449772654565	0.0046325567232523
c	conditioned_decoder	NAc	123	gene_mean_decima_film_gnn	gene_mean_uni2h_gnn	top50_pcc	Δ top-50 PCC	candidate_minus_control	0.1866560426717022	0.2432993343912193	-0.0566432917195171
c	conditioned_decoder	NAc	456	gene_mean_decima_film_gnn	gene_mean_uni2h_gnn	gene_pcc	Δ mean gene PCC	candidate_minus_control	0.0755221320552413	0.0787710067183404	-0.0032488746630991
c	conditioned_decoder	NAc	456	gene_mean_decima_film_gnn	gene_mean_uni2h_gnn	top50_pcc	Δ top-50 PCC	candidate_minus_control	0.1864959135529728	0.2529058468613689	-0.0664099333083961
c	conditioned_decoder	HER2ST	42	gene_mean_decima_film_gnn	gene_mean_uni2h_gnn	gene_pcc	Δ mean gene PCC	candidate_minus_control	0.0840256434210189	0.0803980413016442	0.0036276021193746
c	conditioned_decoder	HER2ST	42	gene_mean_decima_film_gnn	gene_mean_uni2h_gnn	top50_pcc	Δ top-50 PCC	candidate_minus_control	0.1691152174366712	0.1468645126057786	0.0222507048308926
c	conditioned_decoder	HER2ST	123	gene_mean_decima_film_gnn	gene_mean_uni2h_gnn	gene_pcc	Δ mean gene PCC	candidate_minus_control	0.0937623564108086	0.0770399498873137	0.0167224065234948
c	conditioned_decoder	HER2ST	123	gene_mean_decima_film_gnn	gene_mean_uni2h_gnn	top50_pcc	Δ top-50 PCC	candidate_minus_control	0.1540979543101497	0.1976266003465507	-0.043528646036401
c	conditioned_decoder	HER2ST	456	gene_mean_decima_film_gnn	gene_mean_uni2h_gnn	gene_pcc	Δ mean gene PCC	candidate_minus_control	0.0963839136960237	0.0784520802161466	0.0179318334798771
c	conditioned_decoder	HER2ST	456	gene_mean_decima_film_gnn	gene_mean_uni2h_gnn	top50_pcc	Δ top-50 PCC	candidate_minus_control	0.1758493004638119	0.1395204794280012	0.0363288210358107
