## Supplementary material for "Pretrained gene representations transfer mean expression more broadly than spatial patterns in virtual spatial transcriptomics": Source Data: figure_2_per_individual_graph_pcc.tsv

cohort	individual	graph_off_pcc	graph_enabled_pcc	n_seeds	n_sections	n_spots
DLPFC	Br1578	0.047314500889698	0.056144179753084	3	1	4563
DLPFC	Br2378	0.09048546851051857	0.09533152526737097	3	1	4143
DLPFC	Br2720	0.06706912932232917	0.07124624798824934	3	1	2494
DLPFC	Br5182	0.07498568569072937	0.07975008685813373	3	1	3724
DLPFC	Br5224	0.07856868123184092	0.08272522963192451	3	1	4992
DLPFC	Br5373	0.07125260217089713	0.07488373424727864	3	1	4384
DLPFC	Br5472	0.07740154000333622	0.09072073313438313	3	1	3929
DLPFC	Br5590	0.08849070166431088	0.09543331564978842	3	1	4664
DLPFC	Br8218	0.047787867447328165	0.04941154943623186	3	1	4569
DLPFC	Br8514	0.08589669689744543	0.09162106832791712	3	1	4809
HER2ST	G	0.07753118403652114	0.0799774374605446	3	3	1371
HER2ST	H	0.07278581026635893	0.0756922843115753	3	3	1726
Hippocampus	Br2743	0.10221730832950014	0.1127504765700626	3	2	6019
Hippocampus	Br8492	0.09917098578729981	0.1084819263322354	3	2	8387
NAc	Br2743	0.07840931371414094	0.082916023997724	3	4	17804
NAc	Br8492	0.05816478833229244	0.0630431918301914	3	4	17178
