## Supplementary material for "Pretrained gene representations transfer mean expression more broadly than spatial patterns in virtual spatial transcriptomics": Source Data: figure_2_topk_hvg_metrics.tsv

family	cohort	seed	variant	condition	k	mean_gene_pcc
graph	DLPFC	42	gene_mean_uni2h_residual	Off	50	0.2266648535588585
graph	DLPFC	42	gene_mean_uni2h_residual	Off	100	0.2200341397823101
graph	DLPFC	42	gene_mean_uni2h_residual	Off	200	0.2011242762613665
graph	DLPFC	42	gene_mean_uni2h_residual	Off	500	0.1809550667964029
graph	DLPFC	42	gene_mean_uni2h_residual	Off	1000	0.1692222478627802
graph	DLPFC	42	gene_mean_uni2h_residual	Off	2000	0.1582523613045699
graph	DLPFC	123	gene_mean_uni2h_residual	Off	50	0.277839307693389
graph	DLPFC	123	gene_mean_uni2h_residual	Off	100	0.2694430889658077
graph	DLPFC	123	gene_mean_uni2h_residual	Off	200	0.2548437143338332
graph	DLPFC	123	gene_mean_uni2h_residual	Off	500	0.2334154876348174
graph	DLPFC	123	gene_mean_uni2h_residual	Off	1000	0.2227214151583066
graph	DLPFC	123	gene_mean_uni2h_residual	Off	2000	0.2129174863989097
graph	DLPFC	456	gene_mean_uni2h_residual	Off	50	0.2518111108407002
graph	DLPFC	456	gene_mean_uni2h_residual	Off	100	0.248583494013249
graph	DLPFC	456	gene_mean_uni2h_residual	Off	200	0.2346830351846745
graph	DLPFC	456	gene_mean_uni2h_residual	Off	500	0.212053144604559
graph	DLPFC	456	gene_mean_uni2h_residual	Off	1000	0.2011539179397439
graph	DLPFC	456	gene_mean_uni2h_residual	Off	2000	0.1921894062263645
graph	HER2ST	42	gene_mean_uni2h_residual	Off	50	0.1650450065675938
graph	HER2ST	42	gene_mean_uni2h_residual	Off	100	0.1581918906911409
graph	HER2ST	42	gene_mean_uni2h_residual	Off	200	0.1758143748235662
graph	HER2ST	42	gene_mean_uni2h_residual	Off	500	0.1694666060358229
graph	HER2ST	42	gene_mean_uni2h_residual	Off	1000	0.161773160679998
graph	HER2ST	42	gene_mean_uni2h_residual	Off	2000	0.1569290435512743
graph	HER2ST	123	gene_mean_uni2h_residual	Off	50	0.1328944357061939
graph	HER2ST	123	gene_mean_uni2h_residual	Off	100	0.1594969440984663
graph	HER2ST	123	gene_mean_uni2h_residual	Off	200	0.1704112031589379
graph	HER2ST	123	gene_mean_uni2h_residual	Off	500	0.1774764523051731
graph	HER2ST	123	gene_mean_uni2h_residual	Off	1000	0.1650303872568864
graph	HER2ST	123	gene_mean_uni2h_residual	Off	2000	0.1572568937609979
graph	HER2ST	456	gene_mean_uni2h_residual	Off	50	0.1270304012411593
graph	HER2ST	456	gene_mean_uni2h_residual	Off	100	0.1403159124128063
graph	HER2ST	456	gene_mean_uni2h_residual	Off	200	0.1671217906458574
graph	HER2ST	456	gene_mean_uni2h_residual	Off	500	0.1746269535146513
graph	HER2ST	456	gene_mean_uni2h_residual	Off	1000	0.1680299447417355
graph	HER2ST	456	gene_mean_uni2h_residual	Off	2000	0.1621822758489523
graph	Hippocampus	42	gene_mean_uni2h_residual	Off	50	0.2851543162781988
graph	Hippocampus	42	gene_mean_uni2h_residual	Off	100	0.2875781504036478
graph	Hippocampus	42	gene_mean_uni2h_residual	Off	200	0.2577264120578064
graph	Hippocampus	42	gene_mean_uni2h_residual	Off	500	0.2480928336974773
graph	Hippocampus	42	gene_mean_uni2h_residual	Off	1000	0.2421583683246112
graph	Hippocampus	42	gene_mean_uni2h_residual	Off	2000	0.2279164875394123
graph	Hippocampus	123	gene_mean_uni2h_residual	Off	50	0.2826518354449986
graph	Hippocampus	123	gene_mean_uni2h_residual	Off	100	0.2882750174487534
graph	Hippocampus	123	gene_mean_uni2h_residual	Off	200	0.2573222183075245
graph	Hippocampus	123	gene_mean_uni2h_residual	Off	500	0.2456731167738933
graph	Hippocampus	123	gene_mean_uni2h_residual	Off	1000	0.2419824562695927
graph	Hippocampus	123	gene_mean_uni2h_residual	Off	2000	0.2279955912858175
graph	Hippocampus	456	gene_mean_uni2h_residual	Off	50	0.2680216571292946
graph	Hippocampus	456	gene_mean_uni2h_residual	Off	100	0.2685133213874682
graph	Hippocampus	456	gene_mean_uni2h_residual	Off	200	0.2428587087862424
graph	Hippocampus	456	gene_mean_uni2h_residual	Off	500	0.2328910168438033
graph	Hippocampus	456	gene_mean_uni2h_residual	Off	1000	0.231982249331531
graph	Hippocampus	456	gene_mean_uni2h_residual	Off	2000	0.2210553459065515
graph	NAc	42	gene_mean_uni2h_residual	Off	50	0.2489104619982333
graph	NAc	42	gene_mean_uni2h_residual	Off	100	0.2777927576733608
graph	NAc	42	gene_mean_uni2h_residual	Off	200	0.2781101283945405
graph	NAc	42	gene_mean_uni2h_residual	Off	500	0.2615015398681697
graph	NAc	42	gene_mean_uni2h_residual	Off	1000	0.2452593970336921
graph	NAc	42	gene_mean_uni2h_residual	Off	2000	0.2128140933617641
graph	NAc	123	gene_mean_uni2h_residual	Off	50	0.1922174189655291
graph	NAc	123	gene_mean_uni2h_residual	Off	100	0.2261121334853733
graph	NAc	123	gene_mean_uni2h_residual	Off	200	0.2274658723117867
graph	NAc	123	gene_mean_uni2h_residual	Off	500	0.2149570834987003
graph	NAc	123	gene_mean_uni2h_residual	Off	1000	0.2062630474976738
graph	NAc	123	gene_mean_uni2h_residual	Off	2000	0.1835032652902505
graph	NAc	456	gene_mean_uni2h_residual	Off	50	0.2429374703704067
graph	NAc	456	gene_mean_uni2h_residual	Off	100	0.2768437954824137
graph	NAc	456	gene_mean_uni2h_residual	Off	200	0.281540822284689
graph	NAc	456	gene_mean_uni2h_residual	Off	500	0.267979304530606
graph	NAc	456	gene_mean_uni2h_residual	Off	1000	0.2552845893306357
graph	NAc	456	gene_mean_uni2h_residual	Off	2000	0.2267736309254757
graph	DLPFC	42	gene_mean_uni2h_gnn	Enabled	50	0.2700619646733562
graph	DLPFC	42	gene_mean_uni2h_gnn	Enabled	100	0.262680985292549
graph	DLPFC	42	gene_mean_uni2h_gnn	Enabled	200	0.2453603038764987
graph	DLPFC	42	gene_mean_uni2h_gnn	Enabled	500	0.2258183622383054
graph	DLPFC	42	gene_mean_uni2h_gnn	Enabled	1000	0.2134330452936857
graph	DLPFC	42	gene_mean_uni2h_gnn	Enabled	2000	0.2006513372521252
graph	DLPFC	123	gene_mean_uni2h_gnn	Enabled	50	0.3065488682620267
graph	DLPFC	123	gene_mean_uni2h_gnn	Enabled	100	0.3037702134461156
graph	DLPFC	123	gene_mean_uni2h_gnn	Enabled	200	0.2896914151169126
graph	DLPFC	123	gene_mean_uni2h_gnn	Enabled	500	0.2676951534256352
graph	DLPFC	123	gene_mean_uni2h_gnn	Enabled	1000	0.2495687539533459
graph	DLPFC	123	gene_mean_uni2h_gnn	Enabled	2000	0.2294941888044853
graph	DLPFC	456	gene_mean_uni2h_gnn	Enabled	50	0.3047172548840893
graph	DLPFC	456	gene_mean_uni2h_gnn	Enabled	100	0.3020272700980044
graph	DLPFC	456	gene_mean_uni2h_gnn	Enabled	200	0.2874165361766563
graph	DLPFC	456	gene_mean_uni2h_gnn	Enabled	500	0.2625975151377185
graph	DLPFC	456	gene_mean_uni2h_gnn	Enabled	1000	0.2445131443899527
graph	DLPFC	456	gene_mean_uni2h_gnn	Enabled	2000	0.2271482174619922
graph	HER2ST	42	gene_mean_uni2h_gnn	Enabled	50	0.1468645126057786
graph	HER2ST	42	gene_mean_uni2h_gnn	Enabled	100	0.132275003969125
graph	HER2ST	42	gene_mean_uni2h_gnn	Enabled	200	0.1543340715177566
graph	HER2ST	42	gene_mean_uni2h_gnn	Enabled	500	0.1778052743882662
graph	HER2ST	42	gene_mean_uni2h_gnn	Enabled	1000	0.1777259906316955
graph	HER2ST	42	gene_mean_uni2h_gnn	Enabled	2000	0.1774823402891971
graph	HER2ST	123	gene_mean_uni2h_gnn	Enabled	50	0.1976266003465507
graph	HER2ST	123	gene_mean_uni2h_gnn	Enabled	100	0.1798414739814053
graph	HER2ST	123	gene_mean_uni2h_gnn	Enabled	200	0.181634894914178
graph	HER2ST	123	gene_mean_uni2h_gnn	Enabled	500	0.1825558725380377
graph	HER2ST	123	gene_mean_uni2h_gnn	Enabled	1000	0.1719681768984338
graph	HER2ST	123	gene_mean_uni2h_gnn	Enabled	2000	0.1612009979088122
graph	HER2ST	456	gene_mean_uni2h_gnn	Enabled	50	0.1395204794280012
graph	HER2ST	456	gene_mean_uni2h_gnn	Enabled	100	0.1450856044299766
graph	HER2ST	456	gene_mean_uni2h_gnn	Enabled	200	0.1772549678987242
graph	HER2ST	456	gene_mean_uni2h_gnn	Enabled	500	0.1829821144906249
graph	HER2ST	456	gene_mean_uni2h_gnn	Enabled	1000	0.1749591881735014
graph	HER2ST	456	gene_mean_uni2h_gnn	Enabled	2000	0.1701525878026625
graph	Hippocampus	42	gene_mean_uni2h_gnn	Enabled	50	0.3260025623077516
graph	Hippocampus	42	gene_mean_uni2h_gnn	Enabled	100	0.3258670843626193
graph	Hippocampus	42	gene_mean_uni2h_gnn	Enabled	200	0.2899386775294965
graph	Hippocampus	42	gene_mean_uni2h_gnn	Enabled	500	0.2765889970007091
graph	Hippocampus	42	gene_mean_uni2h_gnn	Enabled	1000	0.2726156550568324
graph	Hippocampus	42	gene_mean_uni2h_gnn	Enabled	2000	0.2565817255533629
graph	Hippocampus	123	gene_mean_uni2h_gnn	Enabled	50	0.3324933988890383
graph	Hippocampus	123	gene_mean_uni2h_gnn	Enabled	100	0.331507076666399
graph	Hippocampus	123	gene_mean_uni2h_gnn	Enabled	200	0.2929639513482207
graph	Hippocampus	123	gene_mean_uni2h_gnn	Enabled	500	0.2768594301103642
graph	Hippocampus	123	gene_mean_uni2h_gnn	Enabled	1000	0.2679358059633002
graph	Hippocampus	123	gene_mean_uni2h_gnn	Enabled	2000	0.2488235107037134
graph	Hippocampus	456	gene_mean_uni2h_gnn	Enabled	50	0.3315910142864764
graph	Hippocampus	456	gene_mean_uni2h_gnn	Enabled	100	0.3294972686527312
graph	Hippocampus	456	gene_mean_uni2h_gnn	Enabled	200	0.2923516685651047
graph	Hippocampus	456	gene_mean_uni2h_gnn	Enabled	500	0.2776612233997551
graph	Hippocampus	456	gene_mean_uni2h_gnn	Enabled	1000	0.2717955939883983
graph	Hippocampus	456	gene_mean_uni2h_gnn	Enabled	2000	0.2546816586249995
graph	NAc	42	gene_mean_uni2h_gnn	Enabled	50	0.2572150696894722
graph	NAc	42	gene_mean_uni2h_gnn	Enabled	100	0.2826328259913506
graph	NAc	42	gene_mean_uni2h_gnn	Enabled	200	0.2841565910481708
graph	NAc	42	gene_mean_uni2h_gnn	Enabled	500	0.2683434213321241
graph	NAc	42	gene_mean_uni2h_gnn	Enabled	1000	0.2542492641901626
graph	NAc	42	gene_mean_uni2h_gnn	Enabled	2000	0.2250919009511727
graph	NAc	123	gene_mean_uni2h_gnn	Enabled	50	0.2432993343912193
graph	NAc	123	gene_mean_uni2h_gnn	Enabled	100	0.2682829117507941
graph	NAc	123	gene_mean_uni2h_gnn	Enabled	200	0.2713137921720134
graph	NAc	123	gene_mean_uni2h_gnn	Enabled	500	0.2559940693780173
graph	NAc	123	gene_mean_uni2h_gnn	Enabled	1000	0.242036768265325
graph	NAc	123	gene_mean_uni2h_gnn	Enabled	2000	0.2141203645810465
graph	NAc	456	gene_mean_uni2h_gnn	Enabled	50	0.2529058468613689
graph	NAc	456	gene_mean_uni2h_gnn	Enabled	100	0.2863306413541006
graph	NAc	456	gene_mean_uni2h_gnn	Enabled	200	0.292094271258459
graph	NAc	456	gene_mean_uni2h_gnn	Enabled	500	0.2778414433471127
graph	NAc	456	gene_mean_uni2h_gnn	Enabled	1000	0.2638753463703074
graph	NAc	456	gene_mean_uni2h_gnn	Enabled	2000	0.2327968840394898
fusion	DLPFC	42	decima_concat_gnn	Concat	50	0.1791663540632003
fusion	DLPFC	42	decima_concat_gnn	Concat	100	0.1990492120899113
fusion	DLPFC	42	decima_concat_gnn	Concat	200	0.1996964139151479
fusion	DLPFC	42	decima_concat_gnn	Concat	500	0.1863349330891865
fusion	DLPFC	42	decima_concat_gnn	Concat	1000	0.1755955268316469
fusion	DLPFC	42	decima_concat_gnn	Concat	2000	0.1633108290647684
fusion	DLPFC	123	decima_concat_gnn	Concat	50	0.1396774518844731
fusion	DLPFC	123	decima_concat_gnn	Concat	100	0.1641187771337006
fusion	DLPFC	123	decima_concat_gnn	Concat	200	0.1785850515332929
fusion	DLPFC	123	decima_concat_gnn	Concat	500	0.1740165175528655
fusion	DLPFC	123	decima_concat_gnn	Concat	1000	0.1639891808119628
fusion	DLPFC	123	decima_concat_gnn	Concat	2000	0.1509563497866667
fusion	DLPFC	456	decima_concat_gnn	Concat	50	0.1615902685764194
fusion	DLPFC	456	decima_concat_gnn	Concat	100	0.1800192078221767
fusion	DLPFC	456	decima_concat_gnn	Concat	200	0.1838909540254953
fusion	DLPFC	456	decima_concat_gnn	Concat	500	0.1730551516743861
fusion	DLPFC	456	decima_concat_gnn	Concat	1000	0.1626215633229304
fusion	DLPFC	456	decima_concat_gnn	Concat	2000	0.1519060742342105
fusion	HER2ST	42	decima_concat_gnn	Concat	50	0.1503318587249742
fusion	HER2ST	42	decima_concat_gnn	Concat	100	0.1722636167590401
fusion	HER2ST	42	decima_concat_gnn	Concat	200	0.2089328282961931
fusion	HER2ST	42	decima_concat_gnn	Concat	500	0.2219231797456593
fusion	HER2ST	42	decima_concat_gnn	Concat	1000	0.2145129499453488
fusion	HER2ST	42	decima_concat_gnn	Concat	2000	0.2021801788328511
fusion	HER2ST	123	decima_concat_gnn	Concat	50	0.1447113941331924
fusion	HER2ST	123	decima_concat_gnn	Concat	100	0.1668667098967435
fusion	HER2ST	123	decima_concat_gnn	Concat	200	0.1989119071226812
fusion	HER2ST	123	decima_concat_gnn	Concat	500	0.2010376914268659
fusion	HER2ST	123	decima_concat_gnn	Concat	1000	0.190105921777564
fusion	HER2ST	123	decima_concat_gnn	Concat	2000	0.1786997208102849
fusion	HER2ST	456	decima_concat_gnn	Concat	50	0.1685392339077762
fusion	HER2ST	456	decima_concat_gnn	Concat	100	0.1934185322451808
fusion	HER2ST	456	decima_concat_gnn	Concat	200	0.2237633048746169
fusion	HER2ST	456	decima_concat_gnn	Concat	500	0.2267555380364382
fusion	HER2ST	456	decima_concat_gnn	Concat	1000	0.2151860756392561
fusion	HER2ST	456	decima_concat_gnn	Concat	2000	0.2038138822042005
fusion	Hippocampus	42	decima_concat_gnn	Concat	50	0.2712929024365721
fusion	Hippocampus	42	decima_concat_gnn	Concat	100	0.2880641964173597
fusion	Hippocampus	42	decima_concat_gnn	Concat	200	0.2554969523291391
fusion	Hippocampus	42	decima_concat_gnn	Concat	500	0.251903904946766
fusion	Hippocampus	42	decima_concat_gnn	Concat	1000	0.2515041653224823
fusion	Hippocampus	42	decima_concat_gnn	Concat	2000	0.242138457024777
fusion	Hippocampus	123	decima_concat_gnn	Concat	50	0.266636212895678
fusion	Hippocampus	123	decima_concat_gnn	Concat	100	0.2882803298368932
fusion	Hippocampus	123	decima_concat_gnn	Concat	200	0.2669462486622286
fusion	Hippocampus	123	decima_concat_gnn	Concat	500	0.262097900820937
fusion	Hippocampus	123	decima_concat_gnn	Concat	1000	0.2571563319824134
fusion	Hippocampus	123	decima_concat_gnn	Concat	2000	0.2444421665706899
fusion	Hippocampus	456	decima_concat_gnn	Concat	50	0.272474620420198
fusion	Hippocampus	456	decima_concat_gnn	Concat	100	0.292693073539254
fusion	Hippocampus	456	decima_concat_gnn	Concat	200	0.2720522330551154
fusion	Hippocampus	456	decima_concat_gnn	Concat	500	0.2675790354717284
fusion	Hippocampus	456	decima_concat_gnn	Concat	1000	0.2624479395216818
fusion	Hippocampus	456	decima_concat_gnn	Concat	2000	0.2489486995518582
fusion	NAc	42	decima_concat_gnn	Concat	50	0.1692662936217955
fusion	NAc	42	decima_concat_gnn	Concat	100	0.2263382593963832
fusion	NAc	42	decima_concat_gnn	Concat	200	0.2469577071108963
fusion	NAc	42	decima_concat_gnn	Concat	500	0.2434518246278884
fusion	NAc	42	decima_concat_gnn	Concat	1000	0.2336053722538735
fusion	NAc	42	decima_concat_gnn	Concat	2000	0.2072217749523791
fusion	NAc	123	decima_concat_gnn	Concat	50	0.2021050077220062
fusion	NAc	123	decima_concat_gnn	Concat	100	0.2593864103430936
fusion	NAc	123	decima_concat_gnn	Concat	200	0.2767039726059898
fusion	NAc	123	decima_concat_gnn	Concat	500	0.269763047431221
fusion	NAc	123	decima_concat_gnn	Concat	1000	0.2581978051524785
fusion	NAc	123	decima_concat_gnn	Concat	2000	0.2298976700264355
fusion	NAc	456	decima_concat_gnn	Concat	50	0.1928478782941541
fusion	NAc	456	decima_concat_gnn	Concat	100	0.2510679939801559
fusion	NAc	456	decima_concat_gnn	Concat	200	0.2706604973089944
fusion	NAc	456	decima_concat_gnn	Concat	500	0.265804923707037
fusion	NAc	456	decima_concat_gnn	Concat	1000	0.2551538680001294
fusion	NAc	456	decima_concat_gnn	Concat	2000	0.2270597902487371
fusion	DLPFC	42	decima_crossattn_gnn	Cross-attn	50	0.2129768125809414
fusion	DLPFC	42	decima_crossattn_gnn	Cross-attn	100	0.2342960989231956
fusion	DLPFC	42	decima_crossattn_gnn	Cross-attn	200	0.2409267706378228
fusion	DLPFC	42	decima_crossattn_gnn	Cross-attn	500	0.2319764930057329
fusion	DLPFC	42	decima_crossattn_gnn	Cross-attn	1000	0.2201302153327784
fusion	DLPFC	42	decima_crossattn_gnn	Cross-attn	2000	0.203487529714995
fusion	DLPFC	123	decima_crossattn_gnn	Cross-attn	50	0.1185204749012737
fusion	DLPFC	123	decima_crossattn_gnn	Cross-attn	100	0.1362664921925384
fusion	DLPFC	123	decima_crossattn_gnn	Cross-attn	200	0.1369043746982216
fusion	DLPFC	123	decima_crossattn_gnn	Cross-attn	500	0.1277308526204503
fusion	DLPFC	123	decima_crossattn_gnn	Cross-attn	1000	0.1212282308159185
fusion	DLPFC	123	decima_crossattn_gnn	Cross-attn	2000	0.1167063640763168
fusion	DLPFC	456	decima_crossattn_gnn	Cross-attn	50	0.2337001392586058
fusion	DLPFC	456	decima_crossattn_gnn	Cross-attn	100	0.2510607728545486
fusion	DLPFC	456	decima_crossattn_gnn	Cross-attn	200	0.2482421438153259
fusion	DLPFC	456	decima_crossattn_gnn	Cross-attn	500	0.2327344406168585
fusion	DLPFC	456	decima_crossattn_gnn	Cross-attn	1000	0.2173549786196186
fusion	DLPFC	456	decima_crossattn_gnn	Cross-attn	2000	0.2022183862480672
fusion	HER2ST	42	decima_crossattn_gnn	Cross-attn	50	0.163656508647137
fusion	HER2ST	42	decima_crossattn_gnn	Cross-attn	100	0.1839240237250888
fusion	HER2ST	42	decima_crossattn_gnn	Cross-attn	200	0.2191219765680975
fusion	HER2ST	42	decima_crossattn_gnn	Cross-attn	500	0.2314179280027536
fusion	HER2ST	42	decima_crossattn_gnn	Cross-attn	1000	0.2244911907173833
fusion	HER2ST	42	decima_crossattn_gnn	Cross-attn	2000	0.2126937848592581
fusion	HER2ST	123	decima_crossattn_gnn	Cross-attn	50	0.1576045508473299
fusion	HER2ST	123	decima_crossattn_gnn	Cross-attn	100	0.1783457796741047
fusion	HER2ST	123	decima_crossattn_gnn	Cross-attn	200	0.211251738736532
fusion	HER2ST	123	decima_crossattn_gnn	Cross-attn	500	0.227687724305007
fusion	HER2ST	123	decima_crossattn_gnn	Cross-attn	1000	0.2225488474904662
fusion	HER2ST	123	decima_crossattn_gnn	Cross-attn	2000	0.2115982764042176
fusion	HER2ST	456	decima_crossattn_gnn	Cross-attn	50	0.1342908680431041
fusion	HER2ST	456	decima_crossattn_gnn	Cross-attn	100	0.1590591275496675
fusion	HER2ST	456	decima_crossattn_gnn	Cross-attn	200	0.1807265546215067
fusion	HER2ST	456	decima_crossattn_gnn	Cross-attn	500	0.187020912612508
fusion	HER2ST	456	decima_crossattn_gnn	Cross-attn	1000	0.1789434693617712
fusion	HER2ST	456	decima_crossattn_gnn	Cross-attn	2000	0.1673584728617499
fusion	Hippocampus	42	decima_crossattn_gnn	Cross-attn	50	0.2604640942985523
fusion	Hippocampus	42	decima_crossattn_gnn	Cross-attn	100	0.2667475883837898
fusion	Hippocampus	42	decima_crossattn_gnn	Cross-attn	200	0.2013965748462246
fusion	Hippocampus	42	decima_crossattn_gnn	Cross-attn	500	0.1935436498376764
fusion	Hippocampus	42	decima_crossattn_gnn	Cross-attn	1000	0.2091252401941488
fusion	Hippocampus	42	decima_crossattn_gnn	Cross-attn	2000	0.2172737260784118
fusion	Hippocampus	123	decima_crossattn_gnn	Cross-attn	50	0.2588970185502467
fusion	Hippocampus	123	decima_crossattn_gnn	Cross-attn	100	0.2839442646211139
fusion	Hippocampus	123	decima_crossattn_gnn	Cross-attn	200	0.2617925435233336
fusion	Hippocampus	123	decima_crossattn_gnn	Cross-attn	500	0.257532000871671
fusion	Hippocampus	123	decima_crossattn_gnn	Cross-attn	1000	0.2526433282988464
fusion	Hippocampus	123	decima_crossattn_gnn	Cross-attn	2000	0.2401065702664236
fusion	Hippocampus	456	decima_crossattn_gnn	Cross-attn	50	0.2263044012066331
fusion	Hippocampus	456	decima_crossattn_gnn	Cross-attn	100	0.2352958683149827
fusion	Hippocampus	456	decima_crossattn_gnn	Cross-attn	200	0.1943927760598404
fusion	Hippocampus	456	decima_crossattn_gnn	Cross-attn	500	0.1964352267858749
fusion	Hippocampus	456	decima_crossattn_gnn	Cross-attn	1000	0.2095486464894425
fusion	Hippocampus	456	decima_crossattn_gnn	Cross-attn	2000	0.2129091641518609
fusion	NAc	42	decima_crossattn_gnn	Cross-attn	50	0.1791811061011393
fusion	NAc	42	decima_crossattn_gnn	Cross-attn	100	0.2317957497882442
fusion	NAc	42	decima_crossattn_gnn	Cross-attn	200	0.2502701357201408
fusion	NAc	42	decima_crossattn_gnn	Cross-attn	500	0.2455999038115134
fusion	NAc	42	decima_crossattn_gnn	Cross-attn	1000	0.2367343376480362
fusion	NAc	42	decima_crossattn_gnn	Cross-attn	2000	0.2121928075421842
fusion	NAc	123	decima_crossattn_gnn	Cross-attn	50	0.1697497274323207
fusion	NAc	123	decima_crossattn_gnn	Cross-attn	100	0.2255235213661455
fusion	NAc	123	decima_crossattn_gnn	Cross-attn	200	0.2448802653566473
fusion	NAc	123	decima_crossattn_gnn	Cross-attn	500	0.2414247788093423
fusion	NAc	123	decima_crossattn_gnn	Cross-attn	1000	0.2323557671721906
fusion	NAc	123	decima_crossattn_gnn	Cross-attn	2000	0.2080994867339811
fusion	NAc	456	decima_crossattn_gnn	Cross-attn	50	0.1596903990742181
fusion	NAc	456	decima_crossattn_gnn	Cross-attn	100	0.2169467817729038
fusion	NAc	456	decima_crossattn_gnn	Cross-attn	200	0.2384982380097291
fusion	NAc	456	decima_crossattn_gnn	Cross-attn	500	0.2361241736960879
fusion	NAc	456	decima_crossattn_gnn	Cross-attn	1000	0.227152263767808
fusion	NAc	456	decima_crossattn_gnn	Cross-attn	2000	0.2026829486500948
fusion	DLPFC	42	decima_film_gnn	FiLM	50	0.2457827739585233
fusion	DLPFC	42	decima_film_gnn	FiLM	100	0.2567204632429339
fusion	DLPFC	42	decima_film_gnn	FiLM	200	0.2634168597007458
fusion	DLPFC	42	decima_film_gnn	FiLM	500	0.2554722335746427
fusion	DLPFC	42	decima_film_gnn	FiLM	1000	0.2421081716144513
fusion	DLPFC	42	decima_film_gnn	FiLM	2000	0.2245663340081216
fusion	DLPFC	123	decima_film_gnn	FiLM	50	0.2352885536325382
fusion	DLPFC	123	decima_film_gnn	FiLM	100	0.2500527254486986
fusion	DLPFC	123	decima_film_gnn	FiLM	200	0.2445043221588647
fusion	DLPFC	123	decima_film_gnn	FiLM	500	0.2292717275979262
fusion	DLPFC	123	decima_film_gnn	FiLM	1000	0.2153412496978608
fusion	DLPFC	123	decima_film_gnn	FiLM	2000	0.2008158408405481
fusion	DLPFC	456	decima_film_gnn	FiLM	50	0.2285192845535681
fusion	DLPFC	456	decima_film_gnn	FiLM	100	0.2457488807295299
fusion	DLPFC	456	decima_film_gnn	FiLM	200	0.2410210270966082
fusion	DLPFC	456	decima_film_gnn	FiLM	500	0.2295593774973399
fusion	DLPFC	456	decima_film_gnn	FiLM	1000	0.214394373310572
fusion	DLPFC	456	decima_film_gnn	FiLM	2000	0.1988493272342257
fusion	HER2ST	42	decima_film_gnn	FiLM	50	0.1854380640061481
fusion	HER2ST	42	decima_film_gnn	FiLM	100	0.1932034895445115
fusion	HER2ST	42	decima_film_gnn	FiLM	200	0.2073947116589109
fusion	HER2ST	42	decima_film_gnn	FiLM	500	0.2110588045761591
fusion	HER2ST	42	decima_film_gnn	FiLM	1000	0.2023071593804469
fusion	HER2ST	42	decima_film_gnn	FiLM	2000	0.190224703041382
fusion	HER2ST	123	decima_film_gnn	FiLM	50	0.169608108998933
fusion	HER2ST	123	decima_film_gnn	FiLM	100	0.1869810024587314
fusion	HER2ST	123	decima_film_gnn	FiLM	200	0.2144372041333123
fusion	HER2ST	123	decima_film_gnn	FiLM	500	0.2202713006101295
fusion	HER2ST	123	decima_film_gnn	FiLM	1000	0.2110245211374622
fusion	HER2ST	123	decima_film_gnn	FiLM	2000	0.1991940611226373
fusion	HER2ST	456	decima_film_gnn	FiLM	50	0.1695281235155347
fusion	HER2ST	456	decima_film_gnn	FiLM	100	0.1858449278523347
fusion	HER2ST	456	decima_film_gnn	FiLM	200	0.2135138517116269
fusion	HER2ST	456	decima_film_gnn	FiLM	500	0.2099826584524874
fusion	HER2ST	456	decima_film_gnn	FiLM	1000	0.1965031775579137
fusion	HER2ST	456	decima_film_gnn	FiLM	2000	0.1856241048296856
fusion	Hippocampus	42	decima_film_gnn	FiLM	50	0.2811693685523079
fusion	Hippocampus	42	decima_film_gnn	FiLM	100	0.3017310602514335
fusion	Hippocampus	42	decima_film_gnn	FiLM	200	0.2708651414937508
fusion	Hippocampus	42	decima_film_gnn	FiLM	500	0.2673184937009938
fusion	Hippocampus	42	decima_film_gnn	FiLM	1000	0.26544161060294
fusion	Hippocampus	42	decima_film_gnn	FiLM	2000	0.2546916763036835
fusion	Hippocampus	123	decima_film_gnn	FiLM	50	0.2764856176476056
fusion	Hippocampus	123	decima_film_gnn	FiLM	100	0.2985327401948106
fusion	Hippocampus	123	decima_film_gnn	FiLM	200	0.275219837551328
fusion	Hippocampus	123	decima_film_gnn	FiLM	500	0.2716897319717739
fusion	Hippocampus	123	decima_film_gnn	FiLM	1000	0.2673053340567584
fusion	Hippocampus	123	decima_film_gnn	FiLM	2000	0.2537351511314155
fusion	Hippocampus	456	decima_film_gnn	FiLM	50	0.2658510798478122
fusion	Hippocampus	456	decima_film_gnn	FiLM	100	0.2917727307826486
fusion	Hippocampus	456	decima_film_gnn	FiLM	200	0.2724550999517905
fusion	Hippocampus	456	decima_film_gnn	FiLM	500	0.2697127867961292
fusion	Hippocampus	456	decima_film_gnn	FiLM	1000	0.2622434307055675
fusion	Hippocampus	456	decima_film_gnn	FiLM	2000	0.246776052286492
fusion	NAc	42	decima_film_gnn	FiLM	50	0.19825145933423
fusion	NAc	42	decima_film_gnn	FiLM	100	0.2596816912523623
fusion	NAc	42	decima_film_gnn	FiLM	200	0.2790256890859526
fusion	NAc	42	decima_film_gnn	FiLM	500	0.2726206275473869
fusion	NAc	42	decima_film_gnn	FiLM	1000	0.2611982028445108
fusion	NAc	42	decima_film_gnn	FiLM	2000	0.2323066293021699
fusion	NAc	123	decima_film_gnn	FiLM	50	0.1655076470258106
fusion	NAc	123	decima_film_gnn	FiLM	100	0.2210945259899827
fusion	NAc	123	decima_film_gnn	FiLM	200	0.2437714833726614
fusion	NAc	123	decima_film_gnn	FiLM	500	0.2412995108129556
fusion	NAc	123	decima_film_gnn	FiLM	1000	0.2315766277869907
fusion	NAc	123	decima_film_gnn	FiLM	2000	0.2054345455247569
fusion	NAc	456	decima_film_gnn	FiLM	50	0.2006402488837366
fusion	NAc	456	decima_film_gnn	FiLM	100	0.2602982584127783
fusion	NAc	456	decima_film_gnn	FiLM	200	0.278185531086324
fusion	NAc	456	decima_film_gnn	FiLM	500	0.2708321938116277
fusion	NAc	456	decima_film_gnn	FiLM	1000	0.2592190656632447
fusion	NAc	456	decima_film_gnn	FiLM	2000	0.2304345432266812
