## Supplementary material for "Pretrained gene representations transfer mean expression more broadly than spatial patterns in virtual spatial transcriptomics": Source Data: figure_3_absolute.tsv

cohort	seed	variant	n_heldout_genes	abundance_pcc	abundance_rmse	mean_gene_pcc	median_gene_pcc	q25_gene_pcc	q75_gene_pcc	centered_full_matrix_pcc	centered_rmse	abundance_mse	centered_mse	pooled_pcc	full_matrix_pcc	overall_mse	n_eligible_gene_pcc	n_constant_prediction_gene_pcc	finite_prediction_only_mean_gene_pcc	common_denominator_minus_finite_prediction_only_mean_gene_pcc
DLPFC	42	constant	3680		0.9618611268882118	0.0811888264829995	0.0651861999267236	0.0160697125153404	0.1295142731641969	0.1050316209683185	1.4857708804646208	0.9251768274186606	2.2075151092366148	0.0872586918599453	0.0872586918599453	3.132691936655275	3593	0	0.0811888265090203	-2.602076887292526e-11
DLPFC	42	decima	3680	0.8096586389179911	0.5735984869803317	0.0827053856942497	0.0658513048443407	0.0104144135604385	0.1352645063941169	0.1503636833276223	1.476968105379033	0.3290152242661256	2.181434784306929	0.4561768706566032	0.4561768706566032	2.510450008573055	3593	33	0.082701406329953	3.97936429670509e-06
DLPFC	42	random	3680	-0.0110017695157744	1.0194420679477263	0.0777596957667901	0.0626427460432294	0.0159583082449967	0.123819509834349	0.0864132416412794	1.4884278744538926	1.0392621299015372	2.2154175374513323	0.031161325727997	0.031161325727997	3.254679667352869	3593	0	0.077759695931236	-1.6444587358499518e-10
DLPFC	123	constant	3680		0.9638223393972584	0.0803934959071837	0.0645569825504937	0.0158545114157168	0.1278887244167506	0.1041595072933758	1.4858918025532206	0.9289535019212042	2.2078744488948594	0.0865341530747865	0.0865341530747865	3.1368279508160635	3593	0	0.0803934957149302	1.9225349090490338e-10
DLPFC	123	decima	3680	0.8036072321998194	0.5825538639758405	0.0853018181245839	0.0690589371464903	0.0139596257312273	0.1392020853767324	0.1542949098338749	1.4759815915346717	0.3393690044331821	2.178521658549222	0.4539166142917346	0.4539166142917346	2.517890662982404	3593	282	0.0852911581732837	1.0659951300256988e-05
DLPFC	123	random	3680	0.0166418319661209	1.0131644184441837	0.0785289765465442	0.0638452341102407	0.0163038927076803	0.123889923489692	0.0896679642231088	1.4880177481854695	1.026502138801341	2.214196818914956	0.0437813025911105	0.0437813025911105	3.240698957716297	3593	0	0.0785289761044727	4.4207154603626004e-10
DLPFC	456	constant	3680		0.963107820483982	0.0761261052436335	0.0605385668311468	0.0144519615705955	0.1204822113961452	0.0988391525970417	1.4866867883775885	0.927576673877406	2.210237606736469	0.0821140823362829	0.0821140823362829	3.1378142806138745	3593	0	0.076126105037702	2.0593153571279998e-10
DLPFC	456	decima	3680	0.8011711418314853	0.5926949259385482	0.0759379346600362	0.0625887842594473	0.0108919168571834	0.1218389667213414	0.135692465225735	1.481627006119576	0.3512872752333011	2.195218585262858	0.4482377201113467	0.4482377201113467	2.546505860496159	3593	160	0.0759302827267977	7.651933238483899e-06
DLPFC	456	random	3680	-0.0077054435816251	1.0191550628608876	0.076306452986578	0.0610631273264595	0.0154953978118099	0.1207058876300493	0.0837445145401178	1.488685767458244	1.0386770421549798	2.216185314232741	0.0301087653036601	0.0301087653036601	3.2548623563877213	3593	0	0.0763064531151051	-1.2852706399169023e-10
HER2ST	42	constant	3184		0.7710380027078919	0.0961783462884875	0.0837578781204552	0.0379520773947856	0.1369529001118545	0.1102341995546987	1.418045901210076	0.5944996016197751	2.010854177938697	0.0948934672463771	0.0948934672463771	2.605353779558472	3027	0	0.0961783462528793	3.560815531322703e-11
HER2ST	42	decima	3184	0.7458714764967752	0.5326250478945691	0.0995980906603772	0.0868851889168195	0.0376510783597249	0.143988190581959	0.1518288582409873	1.4100209409344255	0.283689441644692	1.988159053873603	0.3744449321893182	0.3744449321893182	2.271848495518295	3027	0	0.0995980899974233	6.629538584768112e-10
HER2ST	42	random	3184	0.0171161413691305	0.813236716386627	0.0901117065293714	0.0774368471124127	0.0340657408496626	0.1308029860320802	0.0914243588510164	1.426458393362522	0.6613539568793031	2.034783547994388	0.058861595744378	0.058861595744378	2.696137504873691	3027	0	0.0901117066522159	-1.2284451234023663e-10
HER2ST	123	constant	3184		0.7804266542949148	0.0965931772936528	0.0840364557492044	0.0380630304821605	0.1378100521887715	0.1109576246475633	1.4204383062809005	0.6090657627339544	2.0176449819501525	0.095516216921344	0.095516216921344	2.626710744684107	3027	0	0.0965931770001456	2.9350717689613504e-10
HER2ST	123	decima	3184	0.728285598208426	0.5640979077239598	0.1018254364554047	0.0904691665991007	0.0414229658682682	0.1458844356180944	0.1539069617867158	1.41510557779387	0.3182064494985491	2.002523796303323	0.365939997592524	0.365939997592524	2.3207302458018715	3027	0	0.1018254363144857	1.40918957058922e-10
HER2ST	123	random	3184	-0.0108137657952825	0.8795256654575279	0.0926515462805875	0.0812730554070423	0.0361164334982183	0.1329519987565525	0.0894036014194981	1.4325107080233728	0.7735653961985072	2.052086928601625	0.042666645122318	0.042666645122318	2.825652324800132	3027	0	0.0926515463218154	-4.122792385263807e-11
HER2ST	456	constant	3184		0.7829897612900363	0.0951396286973163	0.0829459152802881	0.0375235972804708	0.135519843234585	0.1093353100190436	1.418903169223839	0.6130729662850279	2.013286203633454	0.0941196715748799	0.0941196715748799	2.6263591699184823	3027	0	0.0951396289907117	-2.933953913153431e-10
HER2ST	456	decima	3184	0.7414766990762998	0.5498962498993988	0.1002761884686034	0.0866106670241777	0.0391858989001039	0.144684788968431	0.151644043879034	1.421908096907682	0.302385885653422	2.0218226360516263	0.3664901609256691	0.3664901609256691	2.3242085217050485	3027	0	0.100276188506469	-3.786551627804613e-11
HER2ST	456	random	3184	-0.0114096256184347	0.8413901559545007	0.0915283352151364	0.0788743130539126	0.0335115006183431	0.1310809811543613	0.0929598107944947	1.4270402553011048	0.7079373945371391	2.0364438902498425	0.0466358240258797	0.0466358240258797	2.744381284786982	3027	0	0.0915283349346571	2.8047929256924675e-10
Hippocampus	42	constant	3680		0.7951796217174204	0.0970121737220392	0.0808712302294311	0.0246115078348778	0.1533687059185234	0.1198144304919294	1.3608904813650933	0.6323106307946598	1.852022902270116	0.1008074361422001	0.1008074361422001	2.484333533064776	3482	0	0.0970121735922593	1.297799229194041e-10
Hippocampus	42	decima	3680	0.802437745174121	0.4840453192820648	0.096295472586067	0.0779348596640567	0.0193079459964962	0.1527216219321138	0.164894915987818	1.3520410708216506	0.2342998711188761	1.828015057188556	0.427182118040706	0.427182118040706	2.0623149283074325	3482	0	0.0962954721529008	4.3316618347777336e-10
Hippocampus	42	random	3680	0.0084086462983487	0.8270616103266786	0.0842631030215273	0.0662936417727601	0.020573768400461	0.1321220634142579	0.0922222691491364	1.365169368101777	0.6840309072761587	1.8636874036034048	0.0541971921751769	0.0541971921751769	2.547718310879564	3482	0	0.0842631028104987	2.110286528855809e-10
Hippocampus	123	constant	3680		0.7984802855113672	0.0924259545808949	0.0765651800791335	0.0231513936983584	0.1455501884841923	0.1144123574485946	1.3620015902122184	0.6375707663503145	1.855048331740612	0.096262331609004	0.096262331609004	2.4926190980909264	3482	0	0.0924259548156095	-2.3471460885993167e-10
Hippocampus	123	decima	3680	0.8051832753243079	0.4782164382814874	0.0892874745911216	0.0693232041734332	0.0151266171173329	0.141806842024951	0.1621609062361091	1.3530203349723933	0.2286909618426316	1.8306640268488072	0.427518078000741	0.427518078000741	2.059354988691439	3482	0	0.0892874744343794	1.5674218867278708e-10
Hippocampus	123	random	3680	0.025645373125936	0.8263744621925249	0.0821972054771262	0.0640040278184031	0.0205655970985539	0.1262663131702996	0.0927981578913595	1.3650440526635088	0.6828947517639847	1.863345265712016	0.0589794339762376	0.0589794339762376	2.5462400174760003	3482	0	0.0821972043201443	1.156981857541872e-09
Hippocampus	456	constant	3680		0.7970681432769524	0.0996188632324357	0.0824298728943062	0.0242790267167004	0.158903933452972	0.1232964420091276	1.3602861197548768	0.6353176250269684	1.850378327597779	0.1037370722672644	0.1037370722672644	2.4856959526247477	3482	0	0.0996188632567266	-2.429088874489338e-11
Hippocampus	456	decima	3680	0.8028222837376777	0.4864929506817471	0.0958599143322986	0.0766659827033336	0.0187538340499405	0.1517439655457438	0.1655225433689174	1.351345758186662	0.2366753910630328	1.826135358169085	0.4275603672117598	0.4275603672117598	2.062810749232117	3482	0	0.0958599143912623	-5.896369503766152e-11
Hippocampus	456	random	3680	-4.36253873373124e-05	0.8279195535377563	0.0904483561673957	0.0732421970880106	0.0227649521706615	0.1419332782732322	0.0999800856938781	1.363990964599556	0.6854507871301577	1.8604713515092277	0.0553297735566941	0.0553297735566941	2.545922138639385	3482	0	0.0904483561697444	-2.34873231974575e-12
NAc	42	constant	3680		0.8753394622266653	0.0760431537721836	0.0545467736519386	0.0151841015488443	0.1150385577400381	0.1024471336810728	1.4599628766636197	0.7662191741312675	2.1314916012359117	0.0864924921564476	0.0864924921564476	2.897710775367179	3553	0	0.0760431537713283	8.552603070199893e-13
NAc	42	decima	3680	0.7740168435651582	0.5818833094365152	0.0748607562486734	0.0528493300748034	0.0076065982802385	0.1148489471792979	0.1514353043827505	1.455543065147708	0.3385881858007913	2.1186056144995846	0.41514076722939	0.41514076722939	2.457193800300376	3553	10	0.0748601109276896	6.453209837886664e-07
NAc	42	random	3680	-0.0051658001192002	0.9131935291990556	0.0716163862328093	0.0515018136371036	0.0156971820002214	0.1083236236124069	0.0834505255834367	1.4623725089101147	0.8339224217710267	2.1385333548160634	0.0408736025816204	0.0408736025816204	2.9724557765870903	3553	0	0.0716163863039949	-7.118564071539879e-11
NAc	123	constant	3680		0.8817045413250932	0.0744660908733359	0.0533282780087637	0.0152535669082666	0.1128476284936856	0.1002083238876007	1.460890553287696	0.7774028981932931	2.1342012086852304	0.0846023442174738	0.0846023442174738	2.9116041068785234	3553	0	0.074466090854742	1.8593918071907467e-11
NAc	123	decima	3680	0.7710562709023155	0.6076564258821799	0.075786160697695	0.0536008876644877	0.0078893603451689	0.1157563230886939	0.1516064557754343	1.453902452991335	0.3692463319159053	2.113832342814221	0.4148721171742331	0.4148721171742331	2.483078674730127	3553	89	0.0757865977346501	-4.3703695515318053e-07
NAc	123	random	3680	0.0262231621707811	0.9088327166037908	0.0725574973989585	0.0519852456240399	0.015074402899873	0.109601355996773	0.0873568309041523	1.462883560449262	0.8259769067694263	2.14002831143271	0.0564224162553289	0.0564224162553289	2.966005218202136	3553	0	0.0725574974819818	-8.30233520821011e-11
NAc	456	constant	3680		0.8725676372325214	0.0727436460528023	0.052117228639483	0.0151281032427953	0.1104296640478339	0.0976752044361358	1.459749760108699	0.7613742815455451	2.1308693621374046	0.0824637210517229	0.0824637210517229	2.89224364368295	3553	0	0.0727436461057337	-5.293143701123881e-11
NAc	456	decima	3680	0.7824991924089257	0.6010603847348898	0.0743167641346252	0.0521920275553838	0.0086127887061621	0.1141851522512893	0.151434334021637	1.454862591174662	0.3612735860976536	2.1166251591994514	0.4202175850012788	0.4202175850012788	2.477898745297105	3553	106	0.0743468106895924	-3.004655496714748e-05
NAc	456	random	3680	0.0014999225692538	0.9135881416664628	0.0710451788281206	0.0514539886781543	0.0147901457173894	0.1070974065375757	0.0839205075166802	1.4620693291065952	0.8346432925935807	2.1376467231142096	0.0427363697174685	0.0427363697174685	2.9722900157077903	3553	0	0.0710451786373378	1.9078280621975807e-10
