## Supplementary material for "Pretrained gene representations transfer mean expression more broadly than spatial patterns in virtual spatial transcriptomics": Source Data: figure_3_biological_bootstrap.tsv

cohort	display_cohort	metric	n_biological_individuals	estimate	bootstrap_median	ci_low	ci_high	fraction_positive	uncertainty_unit
hippocampus_donor_disjoint	Hippocampus	abundance_pcc_gain	2	0.7845227231890861	0.7845227231890861	0.7721891707696615	0.7968562756085107	1.0	biological individual; technical runs averaged first
hippocampus_donor_disjoint	Hippocampus	within_section_gene_pcc_gain	2	0.0093776269218749	0.0093776269218749	0.0050706742605418	0.0136845795832081	1.0	biological individual; technical runs averaged first
hippocampus_donor_disjoint	Hippocampus	section_centered_full_matrix_pcc_gain	2	0.0711003839614181	0.0711003839614181	0.0600222233334448	0.0821785445893914	1.0	biological individual; technical runs averaged first
hippocampus_donor_disjoint	Hippocampus	abundance_rmse_reduction	2	0.3354109828353627	0.3354109828353627	0.3266079869846758	0.3442139786860497	1.0	biological individual; technical runs averaged first
hippocampus_donor_disjoint	Hippocampus	section_centered_rmse_reduction	2	0.0143969041196143	0.0143969041196143	0.0114197931557079	0.0173740150835208	1.0	biological individual; technical runs averaged first
hippocampus_donor_disjoint	Hippocampus	total_mse_reduction	2	0.4884405346950692	0.4884405346950692	0.4744813427296621	0.5023997266604763	1.0	biological individual; technical runs averaged first
dlpfc	DLPFC	abundance_pcc_gain	10	0.7940953074969141	0.7941404066204534	0.7888072998323841	0.7990700990532348	1.0	biological individual; technical runs averaged first
dlpfc	DLPFC	within_section_gene_pcc_gain	10	0.007227478276107	0.0071758022483171	0.0053605423807234	0.0093770022272403	1.0	biological individual; technical runs averaged first
dlpfc	DLPFC	section_centered_full_matrix_pcc_gain	10	0.0493872433811872	0.0493389047594298	0.0441753722669821	0.0546596026669387	1.0	biological individual; technical runs averaged first
dlpfc	DLPFC	abundance_rmse_reduction	10	0.4119586193922938	0.4120099298372295	0.3503737641298489	0.4742537169717247	1.0	biological individual; technical runs averaged first
dlpfc	DLPFC	section_centered_rmse_reduction	10	0.0057153710262123	0.0057784314370567	0.0039516320526573	0.0070556491541009	1.0	biological individual; technical runs averaged first
dlpfc	DLPFC	total_mse_reduction	10	0.7325259629101513	0.7320402762885092	0.5593818694907695	0.9118969480788796	1.0	biological individual; technical runs averaged first
nac	NAc	abundance_pcc_gain	2	0.7604589088658087	0.7604589088658087	0.7525526373743587	0.7683651803572588	1.0	biological individual; technical runs averaged first
nac	NAc	within_section_gene_pcc_gain	2	0.0028390733795796	0.0028390733795796	0.0021526575843229	0.0035254891748364	1.0	biological individual; technical runs averaged first
nac	NAc	section_centered_full_matrix_pcc_gain	2	0.047749343699688	0.047749343699688	0.0433458384876947	0.0521528489116814	1.0	biological individual; technical runs averaged first
nac	NAc	abundance_rmse_reduction	2	0.3139535918369199	0.3139535918369199	0.280915656523199	0.3469915271506409	1.0	biological individual; technical runs averaged first
nac	NAc	section_centered_rmse_reduction	2	0.003280181633391	0.003280181633391	0.0021382691181894	0.0044220941485925	1.0	biological individual; technical runs averaged first
nac	NAc	total_mse_reduction	2	0.5016414351532179	0.5016414351532179	0.4119245354210195	0.5913583348854162	1.0	biological individual; technical runs averaged first
her2st	HER2ST	abundance_pcc_gain	2	0.7148235705534027	0.7148235705534027	0.7102965857094105	0.7193505553973951	1.0	biological individual; technical runs averaged first
her2st	HER2ST	within_section_gene_pcc_gain	2	0.008893579277715	0.008893579277715	0.0059686140418745	0.0118185445135555	1.0	biological individual; technical runs averaged first
her2st	HER2ST	section_centered_full_matrix_pcc_gain	2	0.054625358941625	0.054625358941625	0.0543736901415006	0.0548770277417495	1.0	biological individual; technical runs averaged first
her2st	HER2ST	abundance_rmse_reduction	2	0.2845525659879563	0.2845525659879563	0.2652586816082076	0.303846450367705	1.0	biological individual; technical runs averaged first
her2st	HER2ST	section_centered_rmse_reduction	2	0.0116510244419495	0.0116510244419495	0.0093809912242612	0.0139210576596378	1.0	biological individual; technical runs averaged first
her2st	HER2ST	total_mse_reduction	2	0.4543466685234687	0.4543466685234687	0.3934516277649149	0.5152417092820225	1.0	biological individual; technical runs averaged first
