## Supplementary material for "Pretrained gene representations transfer mean expression more broadly than spatial patterns in virtual spatial transcriptomics": Source Data: figure_3_biological_individuals.tsv

cohort	individual	abundance_pcc_gain	within_section_gene_pcc_gain	section_centered_full_matrix_pcc_gain	abundance_rmse_reduction	section_centered_rmse_reduction	total_mse_reduction	n_technical_runs_collapsed
dlpfc	GSM9223406_Br5182-V12F14-053_C1	0.799981032335907	0.0070370749172557	0.0403066667506669	0.5190760740194226	0.004855231121634	1.0482262869368353	3
dlpfc	GSM9223411_Br2378-V12F14-057_D1	0.8057634145950106	0.0141246943522696	0.0523876728176285	0.5499798378325238	0.0070084994097521	1.181524108925729	3
dlpfc	GSM9223412_Br5373-V12D07-334_A1	0.802158284445022	0.0056610470869048	0.0469071029837525	0.4904121698240047	0.0050160362141262	0.921498663113577	3
dlpfc	GSM9223413_Br5472-V12D07-334_B1	0.8034886866011468	0.0035332160885991	0.0409051832513401	0.5385313569380316	0.0054598477461379	1.080735424100666	3
dlpfc	GSM9223419_Br8514-V13M06-279_D1	0.7929066673695485	0.0043573991135728	0.0484728163831599	0.4140337559499798	0.0065954105003658	0.6896379946844265	3
dlpfc	GSM9223420_Br5590-V13M06-280_A1	0.7895437891382734	0.0068171156846013	0.0597388641208343	0.3848567473052042	0.0089898429457369	0.6186324986292583	3
dlpfc	GSM9223422_Br2720-V13M06-280_C1	0.7782646411306849	0.0037641760855535	0.0481488271216889	0.3088633667965451	0.0057863352877659	0.4897330858017676	3
dlpfc	GSM9223445_Br1578-V13F27-296_B1	0.7868388093965284	0.0116691456839166	0.0646903019475465	0.2888365332336648	0.006555952313586	0.3935241874982735	3
dlpfc	GSM9223452_Br5224-V13M06-342_A1	0.788416755586924	0.0065813939135594	0.0557672935112778	0.3453293091339966	0.0077864379078489	0.5400099324731817	3
dlpfc	GSM9223464_Br8218-V13F27-336_A1	0.7935909943700951	0.0087295198348375	0.0365477049239766	0.2796670428895651	-0.0008998831848308	0.3617374469377964	3
her2st	G	0.7193505553973951	0.0118185445135555	0.0548770277417495	0.303846450367705	0.0139210576596378	0.5152417092820225	3
her2st	H	0.7102965857094105	0.0059686140418745	0.0543736901415006	0.2652586816082076	0.0093809912242612	0.3934516277649149	3
hippocampus_donor_disjoint	Br2743	0.7721891707696615	0.0136845795832081	0.0821785445893914	0.3266079869846758	0.0173740150835208	0.5023997266604763	3
hippocampus_donor_disjoint	Br8492	0.7968562756085107	0.0050706742605418	0.0600222233334448	0.3442139786860497	0.0114197931557079	0.4744813427296621	3
nac	Br2743	0.7525526373743587	0.0035254891748364	0.0521528489116814	0.280915656523199	0.0044220941485925	0.4119245354210195	3
nac	Br8492	0.7683651803572588	0.0021526575843229	0.0433458384876947	0.3469915271506409	0.0021382691181894	0.5913583348854162	3
