## Supplementary material for "Pretrained gene representations transfer mean expression more broadly than spatial patterns in virtual spatial transcriptomics": Source Data: figure_3_design.tsv

cohort	training_genes	heldout_genes	total_genes	train_slides	validation_slides	test_slides
Hippocampus	14717	3680	18397	22	8	4
DLPFC	14717	3680	18397	44	9	10
NAc	14717	3680	18397	25	5	8
HER2ST	12730	3184	15914	27	3	6
