## Supplementary material for "Pretrained gene representations transfer mean expression more broadly than spatial patterns in virtual spatial transcriptomics": Source Data: figure_3_fitted_target_capacity.tsv

cohort	subset	n_genes_mean	pretrained_mean_gene_pcc	random_mean_gene_pcc	shuffled_mean_gene_pcc	oracle_mean_gene_pcc	pretrained_minus_random	pretrained_minus_shuffled	oracle_minus_heldout_pretrained
dlpfc	all_eligible	3593.0	0.0813150461596232	0.0775317084333041	0.077069868977103	0.0830655573956493	0.0037833377263191	0.0042451771825202	0.001750511236026
dlpfc	top_decile_observed_spatial_sd	360.0	0.2168325951322628	0.1989957395849428	0.200024323604225	0.2194563449846043	0.0178368555473199	0.0168082715280377	0.0026237498523415
dlpfc	top_quartile_observed_spatial_sd	899.0	0.1816530642661925	0.167862913403206	0.1678080425892051	0.1839548878760788	0.0137901508629865	0.0138450216769874	0.0023018236098863
her2st	all_eligible	3027.0	0.1005665718614617	0.0914305293416984	0.0944928552785011	0.0987541367545676	0.0091360425197633	0.0060737165829606	-0.0018124351068941
her2st	top_decile_observed_spatial_sd	303.0	0.1993767841593337	0.1756831844202308	0.1842617898421843	0.197400782974857	0.0236935997391029	0.0151149943171493	-0.0019760011844767
her2st	top_quartile_observed_spatial_sd	757.0	0.1803288851357712	0.16077808454168	0.1673094263700199	0.1775803885025844	0.0195508005940912	0.0130194587657513	-0.0027484966331867
hippocampus_donor_disjoint	all_eligible	3482.0	0.093814287169829	0.0856362215553497	0.0928375556199362	0.0978643602027772	0.0081780656144793	0.0009767315498928	0.0040500730329481
hippocampus_donor_disjoint	top_decile_observed_spatial_sd	349.0	0.2307123987066569	0.1899106674760302	0.2117680418527571	0.2432727654610438	0.0408017312306266	0.0189443568538997	0.0125603667543869
hippocampus_donor_disjoint	top_quartile_observed_spatial_sd	871.0	0.1987975287367515	0.1701763745380536	0.1860901623509109	0.2071004424289489	0.0286211541986979	0.0127073663858406	0.0083029136921974
nac	all_eligible	3553.0	0.0749878936936645	0.0717396874866294	0.0745075444962013	0.0760576117467063	0.0032482062070351	0.0004803491974631	0.0010697180530417
nac	top_decile_observed_spatial_sd	356.0	0.2400745629612762	0.2184339529310398	0.2282623100608785	0.244262259509279	0.0216406100302363	0.0118122529003977	0.0041876965480027
nac	top_quartile_observed_spatial_sd	889.0	0.1781432774187078	0.1646456822292179	0.1718983645832224	0.1813261110803596	0.0134975951894898	0.0062449128354854	0.0031828336616517
dlpfc	training_defined_top50_hvg	50.0	0.2537597000889091			0.2703097792742586
her2st	training_defined_top50_hvg	50.0	0.23389969566659766			0.229143021337503
hippocampus_donor_disjoint	training_defined_top50_hvg	50.0	0.24069050006861983			0.2527400917303726
nac	training_defined_top50_hvg	50.0	0.28134607069735984			0.29259141255202575
