## Supplementary material for "Pretrained gene representations transfer mean expression more broadly than spatial patterns in virtual spatial transcriptomics": Source Data: figure_3_gene_pcc_eligibility_audit.tsv

cohort	seed	variant	n_heldout_genes	n_eligible_genes	n_constant_prediction_genes
dlpfc	42	constant	3680	3593	0
dlpfc	42	decima	3680	3593	33
dlpfc	42	random	3680	3593	0
dlpfc	123	constant	3680	3593	0
dlpfc	123	decima	3680	3593	282
dlpfc	123	random	3680	3593	0
dlpfc	456	constant	3680	3593	0
dlpfc	456	decima	3680	3593	160
dlpfc	456	random	3680	3593	0
her2st	42	constant	3184	3027	0
her2st	42	decima	3184	3027	0
her2st	42	random	3184	3027	0
her2st	123	constant	3184	3027	0
her2st	123	decima	3184	3027	0
her2st	123	random	3184	3027	0
her2st	456	constant	3184	3027	0
her2st	456	decima	3184	3027	0
her2st	456	random	3184	3027	0
hippocampus_donor_disjoint	42	constant	3680	3482	0
hippocampus_donor_disjoint	42	decima	3680	3482	0
hippocampus_donor_disjoint	42	random	3680	3482	0
hippocampus_donor_disjoint	123	constant	3680	3482	0
hippocampus_donor_disjoint	123	decima	3680	3482	0
hippocampus_donor_disjoint	123	random	3680	3482	0
hippocampus_donor_disjoint	456	constant	3680	3482	0
hippocampus_donor_disjoint	456	decima	3680	3482	0
hippocampus_donor_disjoint	456	random	3680	3482	0
nac	42	constant	3680	3553	0
nac	42	decima	3680	3553	10
nac	42	random	3680	3553	0
nac	123	constant	3680	3553	0
nac	123	decima	3680	3553	89
nac	123	random	3680	3553	0
nac	456	constant	3680	3553	0
nac	456	decima	3680	3553	106
nac	456	random	3680	3553	0
