## Supplementary material for "Pretrained gene representations transfer mean expression more broadly than spatial patterns in virtual spatial transcriptomics": Source Data: figure_3_identity_effects.tsv

cohort	contrast	endpoint	mean_effect	min_effect	max_effect	n_runs
dlpfc	pretrained_vs_shuffled	abundance_pcc	0.8044923163826408	0.7970993511328286	0.8128470443835569	3
dlpfc	pretrained_vs_shuffled	abundance_rmse	0.5255259527095028	0.5111599203853082	0.5347037909134191	3
dlpfc	pretrained_vs_shuffled	centered_full_matrix_pcc	0.0734446836941862	0.0645830304911686	0.0803684306776973	3
dlpfc	pretrained_vs_shuffled	centered_rmse	0.0140578769422324	0.0107777523994925	0.0159549861036309	3
dlpfc	pretrained_vs_shuffled	full_matrix_pcc	0.4320517319726071	0.4262428587173847	0.4386311076752183	3
dlpfc	pretrained_vs_shuffled	mean_gene_pcc	0.0042451771825202	0.0015887772798758	0.0067817081434521	3
dlpfc	pretrained_vs_shuffled	overall_mse	0.9306171272238236	0.8992616245068645	0.9562487561213352	3
her2st	pretrained_vs_shuffled	abundance_pcc	0.7262762464106883	0.7151517760634094	0.7341733157347555	3
her2st	pretrained_vs_shuffled	abundance_rmse	0.2371495906837003	0.2169987048970456	0.2581176290189798	3
her2st	pretrained_vs_shuffled	centered_full_matrix_pcc	0.0469407462910836	0.0445387141433162	0.0485589140322204	3
her2st	pretrained_vs_shuffled	centered_rmse	0.0043119187124918	-0.0020109363393225	0.0103053928913656	3
her2st	pretrained_vs_shuffled	full_matrix_pcc	0.2872332928602985	0.2832144382970796	0.2893903960217421	3
her2st	pretrained_vs_shuffled	mean_gene_pcc	0.0060737165829606	0.0043913734063717	0.0075945344050334	3
her2st	pretrained_vs_shuffled	overall_mse	0.3286234077269978	0.3050628682744185	0.3707523801331231	3
hippocampus_donor_disjoint	pretrained_vs_shuffled	abundance_pcc	0.801582950072465	0.7902362620881135	0.8087851011551795	3
hippocampus_donor_disjoint	pretrained_vs_shuffled	abundance_rmse	0.4077171702145947	0.4024791043345929	0.4147033559014915	3
hippocampus_donor_disjoint	pretrained_vs_shuffled	centered_full_matrix_pcc	0.0743820402105967	0.0735949382209231	0.0749262883458011	3
hippocampus_donor_disjoint	pretrained_vs_shuffled	centered_rmse	0.015609898328177	0.014225006730443	0.017347973801066	3
hippocampus_donor_disjoint	pretrained_vs_shuffled	full_matrix_pcc	0.3905857114528369	0.3868054455688574	0.3925446345862446	3
hippocampus_donor_disjoint	pretrained_vs_shuffled	mean_gene_pcc	0.0009767315498928	-0.0026349764887353	0.0042128308672766	3
hippocampus_donor_disjoint	pretrained_vs_shuffled	overall_mse	0.6025366412713361	0.5856294745004993	0.6226665657496482	3
nac	pretrained_vs_shuffled	abundance_pcc	0.7732609175343815	0.7646676744279796	0.7904109976879671	3
nac	pretrained_vs_shuffled	abundance_rmse	0.4492619004260567	0.4412238031212603	0.4574637732752765	3
nac	pretrained_vs_shuffled	centered_full_matrix_pcc	0.0750763670539785	0.073663381573779	0.0767855692644965	3
nac	pretrained_vs_shuffled	centered_rmse	0.0188929728403427	0.0167016253842473	0.0205628250154439	3
nac	pretrained_vs_shuffled	full_matrix_pcc	0.3856325544568986	0.3817350820965616	0.392845500991251	3
nac	pretrained_vs_shuffled	mean_gene_pcc	0.0004803491974631	-2.5456934457046557e-05	0.0010343576994703	3
nac	pretrained_vs_shuffled	overall_mse	0.7934732526267126	0.7732333464078636	0.816067495360485	3
