## Supplementary material for "Pretrained gene representations transfer mean expression more broadly than spatial patterns in virtual spatial transcriptomics": Source Data: figure_3_mse_decomposition.tsv

cohort	seed	control	candidate	overall_mse_reduction	abundance_mse_reduction	centered_mse_reduction	component_sum	identity_error	abundance_fraction_of_total_reduction	abundance_error_fraction_reduced	centered_error_fraction_reduced
Hippocampus	42	random	decima	0.48540338257213156	0.4497310361572826	0.035672346414849176	0.4854033825721318	-2.220446049250313e-16	0.9265098932236057	0.6574718062786541	0.019140734838834755
Hippocampus	123	random	decima	0.4868850287845614	0.4542037899213531	0.03268123886320895	0.486885028784562	-6.106226635438361e-16	0.9328768868806824	0.6651153618447055	0.017539014086431746
Hippocampus	456	random	decima	0.48311138940726783	0.4487753960671248	0.034335993340143034	0.48311138940726783	0.0	0.9289273776338205	0.6547157060626564	0.018455534567780055
DLPFC	42	random	decima	0.7442296587798141	0.7102469056354108	0.0339827531444028	0.7442296587798136	4.440892098500626e-16	0.9543383514167939	0.6834145931043419	0.015339209232539229
DLPFC	123	random	decima	0.722808294733893	0.6871331343681588	0.03567516036573304	0.7228082947338919	1.1102230246251565e-15	0.9506436760263408	0.6693927936385331	0.016112009583328403
DLPFC	456	random	decima	0.7083564958915622	0.6873897669216786	0.020966728969883608	0.7083564958915622	0.0	0.9704008799361765	0.6617935498945148	0.009460729134531982
NAc	42	random	decima	0.5152619762867143	0.49533423597023507	0.019927740316478815	0.5152619762867139	4.440892098500626e-16	0.9613250322484681	0.5939811942198154	0.009318414544061583
NAc	123	random	decima	0.48292654347200914	0.45673057485352114	0.02619596861848894	0.4829265434720101	-9.43689570931383e-16	0.9457557904559323	0.5529580441175926	0.012240944887757685
NAc	456	random	decima	0.4943912704106852	0.47336970649592724	0.02102156391475729	0.49439127041068454	6.661338147750939e-16	0.9574799047376068	0.5671521124011821	0.009833974757125552
HER2ST	42	random	decima	0.42428900935539593	0.3776645152346112	0.04662449412078451	0.4242890093553957	2.220446049250313e-16	0.8901114733289478	0.5710474872134693	0.02291373653317601
HER2ST	123	random	decima	0.5049220789982605	0.4553589466999581	0.049563132298302115	0.5049220789982602	2.7755575615628914e-16	0.901840037582367	0.588649581454529	0.024152550073537303
HER2ST	456	random	decima	0.42017276308193363	0.40555150888371705	0.01462125419821625	0.4201727630819333	3.3306690738754696e-16	0.9652018039175818	0.5728635215672894	0.007179797228011242
