## Supplementary material for "Pretrained gene representations transfer mean expression more broadly than spatial patterns in virtual spatial transcriptomics": Source Data: figure_3_paired_effects.tsv

cohort	seed	control	metric	effect
Hippocampus	42	random	delta_abundance_pcc	0.7940290988757723
Hippocampus	42	random	abundance_rmse_reduction	0.3430162910446138
Hippocampus	42	random	delta_mean_gene_pcc	0.012032369564539694
Hippocampus	42	random	delta_centered_full_matrix_pcc	0.0726726468386816
Hippocampus	42	random	centered_rmse_reduction	0.013128297280126322
Hippocampus	42	random	delta_full_matrix_pcc	0.3729849258655291
Hippocampus	42	random	overall_mse_reduction	0.48540338257213156
Hippocampus	42	random	abundance_error_fraction_reduced	0.6574718062786541
Hippocampus	42	random	centered_error_fraction_reduced	0.019140734838834515
Hippocampus	42	constant	delta_abundance_pcc
Hippocampus	42	constant	abundance_rmse_reduction	0.3111343024353556
Hippocampus	42	constant	delta_mean_gene_pcc	-0.0007167011359722059
Hippocampus	42	constant	delta_centered_full_matrix_pcc	0.0450804854958886
Hippocampus	42	constant	centered_rmse_reduction	0.008849410543442682
Hippocampus	42	constant	delta_full_matrix_pcc	0.3263746818985059
Hippocampus	42	constant	overall_mse_reduction	0.4220186047573433
Hippocampus	42	constant	abundance_error_fraction_reduced	0.6294544805858816
Hippocampus	42	constant	centered_error_fraction_reduced	0.012963038984092665
Hippocampus	123	random	delta_abundance_pcc	0.7795379021983719
Hippocampus	123	random	abundance_rmse_reduction	0.34815802391103745
Hippocampus	123	random	delta_mean_gene_pcc	0.007090269113995407
Hippocampus	123	random	delta_centered_full_matrix_pcc	0.06936274834474959
Hippocampus	123	random	centered_rmse_reduction	0.012023717691115543
Hippocampus	123	random	delta_full_matrix_pcc	0.36853864402450337
Hippocampus	123	random	overall_mse_reduction	0.4868850287845614
Hippocampus	123	random	abundance_error_fraction_reduced	0.6651153618447057
Hippocampus	123	random	centered_error_fraction_reduced	0.017539014086431624
Hippocampus	123	constant	delta_abundance_pcc
Hippocampus	123	constant	abundance_rmse_reduction	0.3202638472298798
Hippocampus	123	constant	delta_mean_gene_pcc	-0.0031384799897733046
Hippocampus	123	constant	delta_centered_full_matrix_pcc	0.0477485487875145
Hippocampus	123	constant	centered_rmse_reduction	0.008981255239825181
Hippocampus	123	constant	delta_full_matrix_pcc	0.331255746391737
Hippocampus	123	constant	overall_mse_reduction	0.43326410939948756
Hippocampus	123	constant	abundance_error_fraction_reduced	0.6413088963414346
Hippocampus	123	constant	centered_error_fraction_reduced	0.013144835352577901
Hippocampus	456	random	delta_abundance_pcc	0.802865909125015
Hippocampus	456	random	abundance_rmse_reduction	0.3414266028560092
Hippocampus	456	random	delta_mean_gene_pcc	0.005411558164902894
Hippocampus	456	random	delta_centered_full_matrix_pcc	0.06554245767503929
Hippocampus	456	random	centered_rmse_reduction	0.012645206412894128
Hippocampus	456	random	delta_full_matrix_pcc	0.37223059365506567
Hippocampus	456	random	overall_mse_reduction	0.48311138940726783
Hippocampus	456	random	abundance_error_fraction_reduced	0.6547157060626565
Hippocampus	456	random	centered_error_fraction_reduced	0.018455534567779937
Hippocampus	456	constant	delta_abundance_pcc
Hippocampus	456	constant	abundance_rmse_reduction	0.31057519259520533
Hippocampus	456	constant	delta_mean_gene_pcc	-0.003758948900137102
Hippocampus	456	constant	delta_centered_full_matrix_pcc	0.0422261013597898
Hippocampus	456	constant	centered_rmse_reduction	0.008940361568214872
Hippocampus	456	constant	delta_full_matrix_pcc	0.32382329494449535
Hippocampus	456	constant	overall_mse_reduction	0.4228852033926307
Hippocampus	456	constant	abundance_error_fraction_reduced	0.6274691874745546
Hippocampus	456	constant	centered_error_fraction_reduced	0.013101628497868915
DLPFC	42	random	delta_abundance_pcc	0.8206604084337654
DLPFC	42	random	abundance_rmse_reduction	0.4458435809673946
DLPFC	42	random	delta_mean_gene_pcc	0.004945689927459612
DLPFC	42	random	delta_centered_full_matrix_pcc	0.06395044168634288
DLPFC	42	random	centered_rmse_reduction	0.011459769074859683
DLPFC	42	random	delta_full_matrix_pcc	0.42501554492860616
DLPFC	42	random	overall_mse_reduction	0.7442296587798141
DLPFC	42	random	abundance_error_fraction_reduced	0.6834145931043427
DLPFC	42	random	centered_error_fraction_reduced	0.01533920923253943
DLPFC	42	constant	delta_abundance_pcc
DLPFC	42	constant	abundance_rmse_reduction	0.3882626399078801
DLPFC	42	constant	delta_mean_gene_pcc	0.0015165592112502124
DLPFC	42	constant	delta_centered_full_matrix_pcc	0.04533206235930379
DLPFC	42	constant	centered_rmse_reduction	0.00880277508558791
DLPFC	42	constant	delta_full_matrix_pcc	0.3689181787966579
DLPFC	42	constant	overall_mse_reduction	0.6222419280822202
DLPFC	42	constant	abundance_error_fraction_reduced	0.6443758484698409
DLPFC	42	constant	centered_error_fraction_reduced	0.01181433586595228
DLPFC	123	random	delta_abundance_pcc	0.7869654002336985
DLPFC	123	random	abundance_rmse_reduction	0.4306105544683432
DLPFC	123	random	delta_mean_gene_pcc	0.006772841578039701
DLPFC	123	random	delta_centered_full_matrix_pcc	0.0646269456107661
DLPFC	123	random	centered_rmse_reduction	0.012036156650797825
DLPFC	123	random	delta_full_matrix_pcc	0.41013531170062406
DLPFC	123	random	overall_mse_reduction	0.722808294733893
DLPFC	123	random	abundance_error_fraction_reduced	0.6693927936385331
DLPFC	123	random	centered_error_fraction_reduced	0.016112009583328805
DLPFC	123	constant	delta_abundance_pcc
DLPFC	123	constant	abundance_rmse_reduction	0.38126847542141784
DLPFC	123	constant	delta_mean_gene_pcc	0.004908322217400202
DLPFC	123	constant	delta_centered_full_matrix_pcc	0.0501354025404991
DLPFC	123	constant	centered_rmse_reduction	0.009910211018548942
DLPFC	123	constant	delta_full_matrix_pcc	0.36738246121694806
DLPFC	123	constant	overall_mse_reduction	0.6189372878336594
DLPFC	123	constant	abundance_error_fraction_reduced	0.6346760050623416
DLPFC	123	constant	centered_error_fraction_reduced	0.013294592163213628
DLPFC	456	random	delta_abundance_pcc	0.8088765854131104
DLPFC	456	random	abundance_rmse_reduction	0.4264601369223394
DLPFC	456	random	delta_mean_gene_pcc	-0.00036851832654179184
DLPFC	456	random	delta_centered_full_matrix_pcc	0.051947950685617195
DLPFC	456	random	centered_rmse_reduction	0.007058761338668118
DLPFC	456	random	delta_full_matrix_pcc	0.41812895480768664
DLPFC	456	random	overall_mse_reduction	0.7083564958915622
DLPFC	456	random	abundance_error_fraction_reduced	0.6617935498945148
DLPFC	456	random	centered_error_fraction_reduced	0.009460729134531781
DLPFC	456	constant	delta_abundance_pcc
DLPFC	456	constant	abundance_rmse_reduction	0.3704128945454338
DLPFC	456	constant	delta_mean_gene_pcc	-0.00018817058359729688
DLPFC	456	constant	delta_centered_full_matrix_pcc	0.036853312628693305
DLPFC	456	constant	centered_rmse_reduction	0.005059782258012513
DLPFC	456	constant	delta_full_matrix_pcc	0.36612363777506385
DLPFC	456	constant	overall_mse_reduction	0.5913084201177154
DLPFC	456	constant	abundance_error_fraction_reduced	0.6212849189438227
DLPFC	456	constant	centered_error_fraction_reduced	0.006795206736070053
NAc	42	random	delta_abundance_pcc	0.7791826436843584
NAc	42	random	abundance_rmse_reduction	0.3313102197625404
NAc	42	random	delta_mean_gene_pcc	0.003244370015864098
NAc	42	random	delta_centered_full_matrix_pcc	0.06798477879931379
NAc	42	random	centered_rmse_reduction	0.006829443762406795
NAc	42	random	delta_full_matrix_pcc	0.37426716464776955
NAc	42	random	overall_mse_reduction	0.5152619762867143
NAc	42	random	abundance_error_fraction_reduced	0.5939811942198159
NAc	42	random	centered_error_fraction_reduced	0.009318414544061583
NAc	42	constant	delta_abundance_pcc
NAc	42	constant	abundance_rmse_reduction	0.29345615279015
NAc	42	constant	delta_mean_gene_pcc	-0.0011823975235101952
NAc	42	constant	delta_centered_full_matrix_pcc	0.048988170701677686
NAc	42	constant	centered_rmse_reduction	0.0044198115159117535
NAc	42	constant	delta_full_matrix_pcc	0.32864827507294236
NAc	42	constant	overall_mse_reduction	0.440516975066803
NAc	42	constant	abundance_error_fraction_reduced	0.5581053082041707
NAc	42	constant	centered_error_fraction_reduced	0.006045525456846929
NAc	123	random	delta_abundance_pcc	0.7448331087315344
NAc	123	random	abundance_rmse_reduction	0.3011762907216109
NAc	123	random	delta_mean_gene_pcc	0.0032286632987365005
NAc	123	random	delta_centered_full_matrix_pcc	0.064249624871282
NAc	123	random	centered_rmse_reduction	0.008981107457927129
NAc	123	random	delta_full_matrix_pcc	0.3584497009189042
NAc	123	random	overall_mse_reduction	0.48292654347200914
NAc	123	random	abundance_error_fraction_reduced	0.5529580441175925
NAc	123	random	centered_error_fraction_reduced	0.012240944887757685
NAc	123	constant	delta_abundance_pcc
NAc	123	constant	abundance_rmse_reduction	0.2740481154429133
NAc	123	constant	delta_mean_gene_pcc	0.001320069824359102
NAc	123	constant	delta_centered_full_matrix_pcc	0.0513981318878336
NAc	123	constant	centered_rmse_reduction	0.006988100296360988
NAc	123	constant	delta_full_matrix_pcc	0.3302697729567593
NAc	123	constant	overall_mse_reduction	0.42852543214839667
NAc	123	constant	abundance_error_fraction_reduced	0.5250257842181391
NAc	123	constant	centered_error_fraction_reduced	0.009544023210237845
NAc	456	random	delta_abundance_pcc	0.7809992698396719
NAc	456	random	abundance_rmse_reduction	0.3125277569315731
NAc	456	random	delta_mean_gene_pcc	0.003271585306504593
NAc	456	random	delta_centered_full_matrix_pcc	0.0675138265049568
NAc	456	random	centered_rmse_reduction	0.00720673793193316
NAc	456	random	delta_full_matrix_pcc	0.3774812152838103
NAc	456	random	overall_mse_reduction	0.4943912704106852
NAc	456	random	abundance_error_fraction_reduced	0.567152112401182
NAc	456	random	centered_error_fraction_reduced	0.009833974757125967
NAc	456	constant	delta_abundance_pcc
NAc	456	constant	abundance_rmse_reduction	0.27150725249763163
NAc	456	constant	delta_mean_gene_pcc	0.001573118081822894
NAc	456	constant	delta_centered_full_matrix_pcc	0.053759129585501206
NAc	456	constant	centered_rmse_reduction	0.004887168934037067
NAc	456	constant	delta_full_matrix_pcc	0.3377538639495559
NAc	456	constant	overall_mse_reduction	0.4143448983858451
NAc	456	constant	abundance_error_fraction_reduced	0.5254980436635062
NAc	456	constant	centered_error_fraction_reduced	0.006684690854846852
HER2ST	42	random	delta_abundance_pcc	0.7287553351276447
HER2ST	42	random	abundance_rmse_reduction	0.2806116684920579
HER2ST	42	random	delta_mean_gene_pcc	0.009486384131005804
HER2ST	42	random	delta_centered_full_matrix_pcc	0.0604044993899709
HER2ST	42	random	centered_rmse_reduction	0.016437452428096355
HER2ST	42	random	delta_full_matrix_pcc	0.3155833364449402
HER2ST	42	random	overall_mse_reduction	0.42428900935539593
HER2ST	42	random	abundance_error_fraction_reduced	0.5710474872134692
HER2ST	42	random	centered_error_fraction_reduced	0.022913736533176337
HER2ST	42	constant	delta_abundance_pcc
HER2ST	42	constant	abundance_rmse_reduction	0.2384129548133228
HER2ST	42	constant	delta_mean_gene_pcc	0.003419744371889702
HER2ST	42	constant	delta_centered_full_matrix_pcc	0.0415946586862886
HER2ST	42	constant	centered_rmse_reduction	0.008024960275650361
HER2ST	42	constant	delta_full_matrix_pcc	0.2795514649429411
HER2ST	42	constant	overall_mse_reduction	0.3335052840401769
HER2ST	42	constant	abundance_error_fraction_reduced	0.5228097026949201
HER2ST	42	constant	centered_error_fraction_reduced	0.011286310222831967
HER2ST	123	random	delta_abundance_pcc	0.7390993640037085
HER2ST	123	random	abundance_rmse_reduction	0.315427757733568
HER2ST	123	random	delta_mean_gene_pcc	0.009173890174817206
HER2ST	123	random	delta_centered_full_matrix_pcc	0.06450336036721771
HER2ST	123	random	centered_rmse_reduction	0.017405130229502852
HER2ST	123	random	delta_full_matrix_pcc	0.323273352470206
HER2ST	123	random	overall_mse_reduction	0.5049220789982605
HER2ST	123	random	abundance_error_fraction_reduced	0.588649581454529
HER2ST	123	random	centered_error_fraction_reduced	0.024152550073537303
HER2ST	123	constant	delta_abundance_pcc
HER2ST	123	constant	abundance_rmse_reduction	0.2163287465709549
HER2ST	123	constant	delta_mean_gene_pcc	0.0052322591617519065
HER2ST	123	constant	delta_centered_full_matrix_pcc	0.04294933713915251
HER2ST	123	constant	centered_rmse_reduction	0.005332728487030591
HER2ST	123	constant	delta_full_matrix_pcc	0.27042378067118
HER2ST	123	constant	overall_mse_reduction	0.30598049888223544
HER2ST	123	constant	abundance_error_fraction_reduced	0.4775499314389395
HER2ST	123	constant	centered_error_fraction_reduced	0.007494472903857577
HER2ST	456	random	delta_abundance_pcc	0.7528863246947345
HER2ST	456	random	abundance_rmse_reduction	0.29149390605510195
HER2ST	456	random	delta_mean_gene_pcc	0.008747853253466997
HER2ST	456	random	delta_centered_full_matrix_pcc	0.058684233084539295
HER2ST	456	random	centered_rmse_reduction	0.005132158393422737
HER2ST	456	random	delta_full_matrix_pcc	0.3198543368997894
HER2ST	456	random	overall_mse_reduction	0.42017276308193363
HER2ST	456	random	abundance_error_fraction_reduced	0.5728635215672895
HER2ST	456	random	centered_error_fraction_reduced	0.007179797228011242
HER2ST	456	constant	delta_abundance_pcc
HER2ST	456	constant	abundance_rmse_reduction	0.2330935113906375
HER2ST	456	constant	delta_mean_gene_pcc	0.005136559771287089
HER2ST	456	constant	delta_centered_full_matrix_pcc	0.042308733859990386
HER2ST	456	constant	centered_rmse_reduction	-0.003004927683843084
HER2ST	456	constant	delta_full_matrix_pcc	0.2723704893507892
HER2ST	456	constant	overall_mse_reduction	0.30215064821343374
HER2ST	456	constant	abundance_error_fraction_reduced	0.5067701525223709
HER2ST	456	constant	centered_error_fraction_reduced	-0.0042400491310009645
