## Supplementary material for "Pretrained gene representations transfer mean expression more broadly than spatial patterns in virtual spatial transcriptomics": Source Data: figure_3_pathway_readout_per_run.tsv

cohort_label	cohort	seed	variant	readout	n_sections	n_individuals	n_observations	n_genes	n_finite_gene_pcc	full_matrix_pcc	full_matrix_mse	abundance_pcc	abundance_rmse	mean_gene_pcc	centered_rmse	gene_mean_mse	centered_mse	decomposition_error
DLPFC	dlpfc	42	constant	complete_decoder	10	10	155557280	3680	3599	0.0865663044379415	3.1904372804859635		0.993645222283017	0.0807523452086349	1.48428651301563	0.9873308277658664	2.203106452720098	-8.881784197001252e-16
DLPFC	dlpfc	42	constant	gene_bias_only	10	10	155557280	3680	3599		3.208789884648705		0.9908070067165204	0.0	1.4923442498599826	0.9816985245585508	2.227091360090154	0.0
DLPFC	dlpfc	42	constant	interaction_only	10	10	155557280	3680	3599	0.0865774105526763	3.185878473785942		0.9913807329752912	0.0807595603200635	1.4842650423934791	0.9828357577146256	2.2030427160713164	-4.440892098500626e-16
DLPFC	dlpfc	42	decima	complete_decoder	10	10	155557280	3680	3599	0.458774350952282	2.539661298350562	0.7981733691707712	0.601756337226742	0.0832516633791877	1.4756526044289755	0.3621106893925444	2.1775506089580188	-4.440892098500626e-16
DLPFC	dlpfc	42	decima	gene_bias_only	10	10	155557280	3680	3599	0.4532494170757065	2.5846489264971177	0.8195708265798668	0.5979611746651757	0.0	1.4923442498599848	0.3575575664069568	2.2270913600901605	4.440892098500626e-16
DLPFC	dlpfc	42	decima	interaction_only	10	10	155557280	3680	3599	0.2714432162578377	2.976680637574161	0.4475773449292759	0.8881702836215034	0.083229574536491	1.4791329165649243	0.7888464527083017	2.18783418486586	-4.440892098500626e-16
DLPFC	dlpfc	42	random	complete_decoder	10	10	155557280	3680	3599	0.0453516490002275	3.290993067732318	0.0164980358224947	1.0396867999648691	0.0773159815451033	1.4866218166403748	1.08094864202119	2.210044425711128	-4.440892098500626e-16
DLPFC	dlpfc	42	random	gene_bias_only	10	10	155557280	3680	3599	0.0148093421666194	3.241352128736604	0.0267784234095838	1.0071051427961442	0.0	1.4923442498599853	1.014260768646442	2.2270913600901623	-4.440892098500626e-16
DLPFC	dlpfc	42	random	interaction_only	10	10	155557280	3680	3599	0.0509743273493207	3.249675432684465	-0.0049875424981662	1.020571739215188	0.0774189106865134	1.485970644999339	1.0415666748847137	2.208108757799752	4.440892098500626e-16
DLPFC	dlpfc	123	constant	complete_decoder	10	10	155557280	3680	3599	0.0806015283356235	3.190092785596931		0.9918184972709364	0.0747446366767715	1.485391818365832	0.9837039315287788	2.206388854068152	0.0
DLPFC	dlpfc	123	constant	gene_bias_only	10	10	155557280	3680	3599		3.208354891977613		0.99058746806501	0.0	1.4923442498599866	0.9812635318874474	2.2270913600901663	0.0
DLPFC	dlpfc	123	constant	interaction_only	10	10	155557280	3680	3599	0.0806082123222573	3.1875785218898494		0.9906209183910294	0.0747442573653499	1.4853446461801256	0.9813298039538864	2.2062487179359627	0.0
DLPFC	dlpfc	123	decima	complete_decoder	10	10	155557280	3680	3599	0.461350083598998	2.5338153281123668	0.8037450600506796	0.5955363221130677	0.0816570075184731	1.476195047125009	0.3546635109559595	2.179151817156407	0.0
DLPFC	dlpfc	123	decima	gene_bias_only	10	10	155557280	3680	3599	0.4546472120744182	2.5640867558818514	0.822098335627478	0.5805130453242985	0.0	1.4923442498599848	0.3369953957916909	2.2270913600901605	0.0
DLPFC	dlpfc	123	decima	interaction_only	10	10	155557280	3680	3599	0.2550618421547135	3.0054158304703527	0.4192788066229739	0.9016626537865804	0.0817121011677688	1.4806823728392575	0.8129955412334585	2.1924202892368942	0.0
DLPFC	dlpfc	123	random	complete_decoder	10	10	155557280	3680	3599	0.0339827073200433	3.305260260697202	-0.0048373272422617	1.0464106104845243	0.0783589571109444	1.4867027594521398	1.094975165734595	2.2102850949626074	0.0
DLPFC	dlpfc	123	random	gene_bias_only	10	10	155557280	3680	3599	-0.0014717668699409	3.267912085130442	-0.0026612658388235	1.0202062169190498	0.0	1.4923442498599853	1.0408207250402797	2.2270913600901623	4.440892098500626e-16
DLPFC	dlpfc	123	random	interaction_only	10	10	155557280	3680	3599	0.0555185286011871	3.228202206181663	-0.0055816921847502	1.0104178326893147	0.078573813669197	1.4856843573131848	1.020944196616572	2.207258009565091	0.0
DLPFC	dlpfc	456	constant	complete_decoder	10	10	155557280	3680	3599	0.0816248729389104	3.1937054018958837		0.9939695749047072	0.0759287736184224	1.485169985577287	0.9879755158362444	2.205729886059639	0.0
DLPFC	dlpfc	456	constant	gene_bias_only	10	10	155557280	3680	3599		3.208381563416495		0.9906009304085786	0.0	1.4923442498599824	0.9812902033263416	2.2270913600901534	0.0
DLPFC	dlpfc	456	constant	interaction_only	10	10	155557280	3680	3599	0.0816429020421261	3.1880638684317817		0.9910323566833584	0.0759408713409455	1.4852335629248383	0.9821451319933712	2.2059187364384103	0.0
DLPFC	dlpfc	456	decima	complete_decoder	10	10	155557280	3680	3599	0.4597391847602241	2.538800745030007	0.8046128874607674	0.593906256241509	0.0771410777804901	1.4785385026529414	0.3527246412028048	2.1860761038272023	0.0
DLPFC	dlpfc	456	decima	gene_bias_only	10	10	155557280	3680	3599	0.4566961774674711	2.5600799095578046	0.8258032984968235	0.5770516003509943	0.0	1.4923442498599846	0.3329885494676438	2.22709136009016	8.881784197001252e-16
DLPFC	dlpfc	456	decima	interaction_only	10	10	155557280	3680	3599	0.2766222610165499	2.9725843595420254	0.4668486563726021	0.8823462066780484	0.0770971613637816	1.4812324365550749	0.7785348284391412	2.194049531102884	0.0
DLPFC	dlpfc	456	random	complete_decoder	10	10	155557280	3680	3599	0.0474486584792452	3.292020917531865	0.021615390651849	1.0397158004097826	0.0758119582495562	1.4869471987633287	1.081008945621755	2.2110119719101102	4.440892098500626e-16
DLPFC	dlpfc	456	random	gene_bias_only	10	10	155557280	3680	3599	0.0054713333893622	3.245382363149252	0.0098933281753443	1.009104059579135	0.0	1.492344249859985	1.0182910030590904	2.2270913600901614	4.440892098500626e-16
DLPFC	dlpfc	456	random	interaction_only	10	10	155557280	3680	3599	0.0608441474864335	3.244175746843354	0.0227094947949972	1.0176068445806823	0.0759303272926053	1.486153443190137	1.0355236901374532	2.2086520567059007	4.440892098500626e-16
HER2ST	her2st	42	constant	complete_decoder	6	2	9681222	3126	2981	0.0967713095504375	2.63822403036802		0.7629259638800254	0.0968795263233356	1.4339344489919172	0.5820560263622659	2.056168004005753	4.440892098500626e-16
HER2ST	her2st	42	constant	gene_bias_only	6	2	9681222	3126	2981		2.7056512789251688		0.7961460904847326	0.0	1.4393757957986664	0.6338485973941241	2.0718026815310444	4.440892098500626e-16
HER2ST	her2st	42	constant	interaction_only	6	2	9681222	3126	2981	0.0967493801546702	2.631909903538816		0.759420825467632	0.0968578052761822	1.433593357052437	0.5767199901539396	2.055189913384876	0.0
HER2ST	her2st	42	decima	complete_decoder	6	2	9681222	3126	2981	0.353947177984676	2.3532182441726683	0.7108516315920796	0.5647112486196031	0.1017682540133583	1.4262957091203623	0.3188987943175112	2.034319449855157	0.0
HER2ST	her2st	42	decima	gene_bias_only	6	2	9681222	3126	2981	0.3157266050516428	2.499023679658092	0.6866982608312183	0.6536214486436651	0.0	1.439375795798668	0.4272209981270434	2.0718026815310484	0.0
HER2ST	her2st	42	decima	interaction_only	6	2	9681222	3126	2981	0.1696101694440375	2.562239439530341	0.3686368572831932	0.7238329705416476	0.101937003975282	1.4276922883756131	0.5239341692431457	2.038305270287195	0.0
HER2ST	her2st	42	random	complete_decoder	6	2	9681222	3126	2981	0.0450799586208338	2.785621610078553	-0.0179704963349429	0.8367802735609827	0.0920955956613599	1.4440984675075863	0.700201226220793	2.08542038385776	0.0
HER2ST	her2st	42	random	gene_bias_only	6	2	9681222	3126	2981	0.002532682225814	2.7239157308986086	0.0055085268453071	0.8075351691211708	0.0	1.4393757957986686	0.652113049367558	2.07180268153105	4.440892098500626e-16
HER2ST	her2st	42	random	interaction_only	6	2	9681222	3126	2981	0.048776381226752	2.7368883945264253	-0.02220235812445	0.8110912183564553	0.0921011335662998	1.4418805186392756	0.657868964494959	2.0790194300314666	-4.440892098500626e-16
HER2ST	her2st	123	constant	complete_decoder	6	2	9681222	3126	2981	0.0964186294715278	2.6447715531361946		0.7646269332231558	0.0961320264793771	1.435310839548683	0.5846543470102483	2.060117206125946	4.440892098500626e-16
HER2ST	her2st	123	constant	gene_bias_only	6	2	9681222	3126	2981		2.692876369443475		0.7880822849883271	0.0	1.4393757957986693	0.6210736879124228	2.0718026815310524	-4.440892098500626e-16
HER2ST	her2st	123	constant	interaction_only	6	2	9681222	3126	2981	0.0964224785558797	2.6460336943940743		0.7653073666190306	0.0961359295661097	1.4353878670912328	0.5856953654013555	2.060338328992718	4.440892098500626e-16
HER2ST	her2st	123	decima	complete_decoder	6	2	9681222	3126	2981	0.3501183415649221	2.3808199829167136	0.7068691534337732	0.5757307533996301	0.1028542276433698	1.431556524384073	0.3314659004101056	2.049354082506608	0.0
HER2ST	her2st	123	decima	gene_bias_only	6	2	9681222	3126	2981	0.3165144458923122	2.418043070623191	0.6884117969299924	0.5884219481733681	0.0	1.439375795798668	0.3462403890921419	2.071802681531049	0.0
HER2ST	her2st	123	decima	interaction_only	6	2	9681222	3126	2981	0.1883661484006514	2.584404643533264	0.5488045954381274	0.7265747169861502	0.1031487019925952	1.4340480550420056	0.527910819363504	2.0564938241697592	4.440892098500626e-16
HER2ST	her2st	123	random	complete_decoder	6	2	9681222	3126	2981	0.0481329188044167	2.757316497187878	-0.0089239123877977	0.8211041283505986	0.0886885338849168	1.4432964032358293	0.6742119895943964	2.083104507593481	0.0
HER2ST	her2st	123	random	gene_bias_only	6	2	9681222	3126	2981	-0.009872725865175	2.676060526729247	-0.0214729565795377	0.7773402377326135	0.0	1.4393757957986688	0.604257845198196	2.071802681531051	0.0
HER2ST	her2st	123	random	interaction_only	6	2	9681222	3126	2981	0.0562568322197462	2.7472277868143182	-0.0041169254571398	0.8128785862914578	0.0890126215010596	1.44445705743131	0.660771596051199	2.086456190763119	0.0
HER2ST	her2st	456	constant	complete_decoder	6	2	9681222	3126	2981	0.0968717464532146	2.6544085487382154		0.770460692773965	0.0968990253760824	1.4355482818869163	0.5936096791097382	2.0607988696284774	0.0
HER2ST	her2st	456	constant	gene_bias_only	6	2	9681222	3126	2981		2.6984236808158437		0.7915939611219833	0.0	1.4393757957986688	0.6266209992847921	2.071802681531051	0.0
HER2ST	her2st	456	constant	interaction_only	6	2	9681222	3126	2981	0.0968665229754791	2.651503415920958		0.7688750185339857	0.0968940064188283	1.4353865757332835	0.5911687941256368	2.060334621795321	0.0
HER2ST	her2st	456	decima	complete_decoder	6	2	9681222	3126	2981	0.3504430242220444	2.3361139364172065	0.7106315464134416	0.543725538327056	0.0991328418461177	1.4284524757191468	0.2956374610290468	2.04047647538816	0.0
HER2ST	her2st	456	decima	gene_bias_only	6	2	9681222	3126	2981	0.3124171487544425	2.501435883105016	0.6795002678612792	0.6554641115835158	0.0	1.439375795798668	0.4296332015739676	2.071802681531049	-4.440892098500626e-16
HER2ST	her2st	456	decima	interaction_only	6	2	9681222	3126	2981	0.173962143058425	2.549909732518579	0.3915477656197413	0.7103897349385195	0.0991354145477692	1.430124525002127	0.5046535755060199	2.04525615701256	-4.440892098500626e-16
HER2ST	her2st	456	random	complete_decoder	6	2	9681222	3126	2981	0.0463243665911823	2.7548815808838465	-0.022317351793015	0.8212773901037473	0.0922967674606163	1.4423539889320596	0.6744965514956228	2.080385029388224	0.0
HER2ST	her2st	456	random	gene_bias_only	6	2	9681222	3126	2981	-0.0066199465727622	2.737210000617648	-0.014398234819545	0.815725026639858	0.0	1.4393757957986686	0.6654073190865971	2.07180268153105	4.440892098500626e-16
HER2ST	her2st	456	random	interaction_only	6	2	9681222	3126	2981	0.0532750676522651	2.7075019218753646	-0.0178127938349915	0.7962634324665726	0.092282578012566	1.4399536339729542	0.6340354538834481	2.0734664679919166	0.0
Hippocampus	hippocampus_donor_disjoint	42	constant	complete_decoder	4	2	53014080	3680	3473	0.1004689285936354	2.471767360823381		0.7899009892190935	0.0966441055695	1.3593468240497268	0.6239435727693026	1.8478237880540789	-2.220446049250313e-16
Hippocampus	hippocampus_donor_disjoint	42	constant	gene_bias_only	4	2	53014080	3680	3473		2.5089147270761205		0.797436385822515	0.0	1.3685795328158483	0.6359047894336749	1.8730099376424452	2.220446049250313e-16
Hippocampus	hippocampus_donor_disjoint	42	constant	interaction_only	4	2	53014080	3680	3473	0.1002525917916408	2.4873404262382777		0.7991532780956696	0.0964022911437571	1.3596670417227974	0.6386459618910546	1.8486944643472236	-4.440892098500626e-16
Hippocampus	hippocampus_donor_disjoint	42	decima	complete_decoder	4	2	53014080	3680	3473	0.4232939210870904	2.0579151681850627	0.7974743150643879	0.4849496243353713	0.0932134479005152	1.350088526742615	0.2351761381430177	1.822739030042045	0.0
Hippocampus	hippocampus_donor_disjoint	42	decima	gene_bias_only	4	2	53014080	3680	3473	0.3985295087161973	2.1017210968820543	0.7972502206932828	0.4782375552375651	0.0	1.3685795328158503	0.2287111592396032	1.873009937642451	2.220446049250313e-16
Hippocampus	hippocampus_donor_disjoint	42	decima	interaction_only	4	2	53014080	3680	3473	0.2692592037555649	2.32392697174408	0.4744971132151296	0.7035696482976165	0.0932432042590675	1.3523744754092517	0.4950102500056317	1.8289167217384483	-2.220446049250313e-16
Hippocampus	hippocampus_donor_disjoint	42	random	complete_decoder	4	2	53014080	3680	3473	0.0571644396376068	2.536595956399483	0.0115023780004561	0.8241825833007442	0.0854368120419055	1.362834922425748	0.679276930616288	1.8573190257831949	0.0
Hippocampus	hippocampus_donor_disjoint	42	random	gene_bias_only	4	2	53014080	3680	3473	0.0120950952582648	2.5953141269437867	0.024195993403401	0.8498848094308639	0.0	1.3685795328158503	0.7223041893013359	1.873009937642451	0.0
Hippocampus	hippocampus_donor_disjoint	42	random	interaction_only	4	2	53014080	3680	3473	0.0635855774318514	2.527188825015018	-0.0020489140673866	0.8194823564586708	0.0855147258086834	1.3622178579316753	0.6715513325470559	1.8556374924679615	2.220446049250313e-16
Hippocampus	hippocampus_donor_disjoint	123	constant	complete_decoder	4	2	53014080	3680	3473	0.0998583395050975	2.475073268083029		0.7918068192980527	0.095426131148208	1.3594540187134427	0.6269580390868992	1.8481152289961296	4.440892098500626e-16
Hippocampus	hippocampus_donor_disjoint	123	constant	gene_bias_only	4	2	53014080	3680	3473		2.518762695540469		0.8035874301518258	0.0	1.3685795328158512	0.6457527578980155	1.8730099376424536	-2.220446049250313e-16
Hippocampus	hippocampus_donor_disjoint	123	constant	interaction_only	4	2	53014080	3680	3473	0.0997428961574389	2.4731887647888		0.7902563509417234	0.0952981284085667	1.3596630702439008	0.6245051002037284	1.8486836645850704	2.220446049250313e-16
Hippocampus	hippocampus_donor_disjoint	123	decima	complete_decoder	4	2	53014080	3680	3473	0.4236816439984849	2.06137274892236	0.8032482518539564	0.4815274459188539	0.0881304568211712	1.3525916115920669	0.2318686811731347	1.8295040677492245	4.440892098500626e-16
Hippocampus	hippocampus_donor_disjoint	123	decima	gene_bias_only	4	2	53014080	3680	3473	0.4073319566385827	2.0846979444586973	0.8148593397052462	0.4600956496384707	0.0	1.3685795328158503	0.2116880068162464	1.873009937642451	0.0
Hippocampus	hippocampus_donor_disjoint	123	decima	interaction_only	4	2	53014080	3680	3473	0.2705089740348625	2.316565490137396	0.4988661214202395	0.6859298336982373	0.0886434063306247	1.3587000233238036	0.4704997367572916	1.846065753380104	0.0
Hippocampus	hippocampus_donor_disjoint	123	random	complete_decoder	4	2	53014080	3680	3473	0.0480705461132637	2.540187205249128	-0.0098609308505124	0.8253788491793337	0.0854719780838409	1.3634283848360085	0.6812502446726011	1.8589369605765271	-4.440892098500626e-16
Hippocampus	hippocampus_donor_disjoint	123	random	gene_bias_only	4	2	53014080	3680	3473	0.0064354293927319	2.542922761093801	0.0128739463236713	0.8184820239023879	0.0	1.3685795328158503	0.6699128234513493	1.873009937642452	2.220446049250313e-16
Hippocampus	hippocampus_donor_disjoint	123	random	interaction_only	4	2	53014080	3680	3473	0.0610362991408198	2.512512826744787	-0.0161993504354258	0.8089621626635605	0.0855731333793792	1.36311886720252	0.6544197806213049	1.8580930461234817	4.440892098500626e-16
Hippocampus	hippocampus_donor_disjoint	456	constant	complete_decoder	4	2	53014080	3680	3473	0.1034429353365214	2.471823235976664		0.7904081265271148	0.0993528372548173	1.3590725622631636	0.6247450064801034	1.8470782294965609	-2.220446049250313e-16
Hippocampus	hippocampus_donor_disjoint	456	constant	gene_bias_only	4	2	53014080	3680	3473		2.511585689072904		0.7991093488568678	0.0	1.3685795328158523	0.6385757514304473	1.8730099376424567	-2.220446049250313e-16
Hippocampus	hippocampus_donor_disjoint	456	constant	interaction_only	4	2	53014080	3680	3473	0.1032467884584063	2.476606831517917		0.7938593705256103	0.0991332175335012	1.3588208606533088	0.630212700171318	1.846394131346599	4.440892098500626e-16
Hippocampus	hippocampus_donor_disjoint	456	decima	complete_decoder	4	2	53014080	3680	3473	0.4254885245239803	2.0506911282882507	0.798516999851034	0.479819068950123	0.0961004208678846	1.3492460077243469	0.2302263389281629	1.820464789360088	0.0
Hippocampus	hippocampus_donor_disjoint	456	decima	gene_bias_only	4	2	53014080	3680	3473	0.4026796080037356	2.093019542306272	0.8055524103693927	0.4690518144766316	0.0	1.3685795328158503	0.2200096046638204	1.873009937642451	4.440892098500626e-16
Hippocampus	hippocampus_donor_disjoint	456	decima	interaction_only	4	2	53014080	3680	3473	0.2640950248646364	2.324267290797726	0.4585569472731413	0.7023145175431649	0.0964424565156176	1.35315247080506	0.4932456815518884	1.8310216092458385	-2.220446049250313e-16
Hippocampus	hippocampus_donor_disjoint	456	random	complete_decoder	4	2	53014080	3680	3473	0.0600123146928116	2.53218913773284	0.0141062982777515	0.8217547010393288	0.0886211530285745	1.3626842440758618	0.6752807886802366	1.8569083490526024	4.440892098500626e-16
Hippocampus	hippocampus_donor_disjoint	456	random	gene_bias_only	4	2	53014080	3680	3473	-0.0001686912049569	2.594183589503195	-0.0003374633432142	0.849219436812856	0.0	1.3685795328158503	0.7211736518607443	1.873009937642451	-4.440892098500626e-16
Hippocampus	hippocampus_donor_disjoint	456	random	interaction_only	4	2	53014080	3680	3473	0.0722113254641301	2.5173988702401644	0.0167849666751544	0.8141079802244736	0.0887114133138372	1.3618469322119109	0.6627718034651721	1.854627066774992	2.220446049250313e-16
NAc	nac	42	constant	complete_decoder	8	2	128733760	3680	3559	0.0856348183894861	2.909266057076002		0.8863098904359653	0.0754565064679483	1.4572991577542989	0.7855452218846127	2.123720835191389	0.0
NAc	nac	42	constant	gene_bias_only	8	2	128733760	3680	3559		2.9495730879337647		0.9001328458488616	0.0	1.4626462141467411	0.8102391401759701	2.139333947757795	-4.440892098500626e-16
NAc	nac	42	constant	interaction_only	8	2	128733760	3680	3559	0.0856374601126445	2.9078334755494764		0.8856283797460328	0.0754603725722134	1.4572219626871856	0.7843376270115834	2.1234958485378934	-4.440892098500626e-16
NAc	nac	42	decima	complete_decoder	8	2	128733760	3680	3559	0.4142933250157357	2.4581868143171404	0.7683954371307001	0.5895216949439462	0.0742286192484699	1.4528079658053767	0.3475358288095832	2.110650985507557	0.0
NAc	nac	42	decima	gene_bias_only	8	2	128733760	3680	3559	0.4071544974267508	2.441816414286359	0.7910681026869368	0.5499840602495358	0.0	1.462646214146741	0.302482466528565	2.1393339477577937	4.440892098500626e-16
NAc	nac	42	decima	interaction_only	8	2	128733760	3680	3559	0.2361331162604782	2.7562092836482086	0.4123778571578402	0.8011492611892373	0.0740636295595767	1.4540870486130284	0.6418401387040608	2.114369144944148	0.0
NAc	nac	42	random	complete_decoder	8	2	128733760	3680	3559	0.041022714740334	2.987480225685752	0.0028287347440381	0.9248692731540372	0.0716027868037164	1.4601702137974442	0.8553831724244776	2.132097053261274	0.0
NAc	nac	42	random	gene_bias_only	8	2	128733760	3680	3559	-0.003032449596999	3.0344719443359627	-0.0058918031468468	0.946117327067932	0.0	1.4626462141467411	0.8951379965781683	2.1393339477577946	0.0
NAc	nac	42	random	interaction_only	8	2	128733760	3680	3559	0.0523558695296684	2.9440548997331395	0.0046628956255849	0.9046223147113072	0.0715817021345946	1.457982636199587	0.8183415322736435	2.1257133674594964	-4.440892098500626e-16
NAc	nac	123	constant	complete_decoder	8	2	128733760	3680	3559	0.083139268720712	2.9016052841626263		0.8818605806158398	0.0731008790105795	1.457369960071402	0.7776780836441061	2.12392720051852	0.0
NAc	nac	123	constant	gene_bias_only	8	2	128733760	3680	3559		2.9362681736596863		0.892711726091854	0.0	1.4626462141467391	0.7969342259018973	2.1393339477577893	-4.440892098500626e-16
NAc	nac	123	constant	interaction_only	8	2	128733760	3680	3559	0.0831241291427366	2.908140576409857		0.8848687891061089	0.0730790484835967	1.4577886686607715	0.7829927739341115	2.125147802475745	4.440892098500626e-16
NAc	nac	123	decima	complete_decoder	8	2	128733760	3680	3559	0.4141539104594622	2.4573097663117776	0.7678810841825738	0.5921909555594886	0.0742997760495133	1.4514198698051908	0.3506901278464602	2.106619638465317	4.440892098500626e-16
NAc	nac	123	decima	gene_bias_only	8	2	128733760	3680	3559	0.4097144241299001	2.423980523877014	0.7960418322487536	0.5335227981250847	0.0	1.4626462141467411	0.2846465761192198	2.1393339477577946	-4.440892098500626e-16
NAc	nac	123	decima	interaction_only	8	2	128733760	3680	3559	0.2285138200934215	2.7782593409548544	0.3974532438957541	0.8109232230482473	0.0744867277506789	1.4562495896225678	0.6575964736789575	2.120662867275897	-4.440892098500626e-16
NAc	nac	123	random	complete_decoder	8	2	128733760	3680	3559	0.0564831424112563	2.967538423595252	0.0279355806018042	0.913718388978354	0.0721747799025711	1.4603619856864436	0.8348812943571986	2.1326571292380527	4.440892098500626e-16
NAc	nac	123	random	gene_bias_only	8	2	128733760	3680	3559	0.0114351298014769	2.9808226566609	0.0222175279732983	0.9173269367587024	0.0	1.4626462141467416	0.8414887089031043	2.139333947757796	-4.440892098500626e-16
NAc	nac	123	random	interaction_only	8	2	128733760	3680	3559	0.0660361502351807	2.9260388100965398	0.0244206643725199	0.8933538515115903	0.0723007490352242	1.458752105769156	0.7980811040105924	2.127957706085947	0.0
NAc	nac	456	constant	complete_decoder	8	2	128733760	3680	3559	0.082316464056436	2.915103028433085		0.8876276727754613	0.0728342279079546	1.458499277667392	0.7878828854767815	2.127220142956304	0.0
NAc	nac	456	constant	gene_bias_only	8	2	128733760	3680	3559		2.94189567447071		0.8958580951874655	0.0	1.4626462141467418	0.8025617267129141	2.1393339477577964	-4.440892098500626e-16
NAc	nac	456	constant	interaction_only	8	2	128733760	3680	3559	0.0823286548020235	2.919485239107916		0.8897117286248721	0.0728399221099013	1.4587317364941566	0.791586960052658	2.127898279055257	4.440892098500626e-16
NAc	nac	456	decima	complete_decoder	8	2	128733760	3680	3559	0.4172838711279855	2.4605508228602204	0.7745641564682614	0.5914921244781081	0.072847778376537	1.452820666682779	0.3498629333196256	2.1106878895405945	4.440892098500626e-16
NAc	nac	456	decima	gene_bias_only	8	2	128733760	3680	3559	0.411733362265588	2.4238457195789085	0.7999644649853064	0.5333964490143465	0.0	1.462646214146741	0.2845117718211142	2.1393339477577937	4.440892098500626e-16
NAc	nac	456	decima	interaction_only	8	2	128733760	3680	3559	0.2570814577861517	2.7231551183388465	0.453249459675968	0.7832158496632605	0.0729355682971574	1.4524902929710424	0.6134270671637431	2.109728051175104	-8.881784197001252e-16
NAc	nac	456	random	complete_decoder	8	2	128733760	3680	3559	0.0529668603592335	2.964781519385377	0.0246722042353026	0.9131490053426918	0.0697413755105919	1.459774096710525	0.8338411059583475	2.1309404134270293	0.0
NAc	nac	456	random	gene_bias_only	8	2	128733760	3680	3559	0.0129842235513472	3.0126668866079527	0.0252272912482685	0.9345228401971551	0.0	1.4626462141467411	0.8733329388501576	2.139333947757795	0.0
NAc	nac	456	random	interaction_only	8	2	128733760	3680	3559	0.0563680279193902	2.937781418555137	0.0112966547308083	0.9009033485689394	0.0696733432057233	1.458133935923723	0.8116268434627281	2.1261545750924085	4.440892098500626e-16
