## Supplementary material for "Pretrained gene representations transfer mean expression more broadly than spatial patterns in virtual spatial transcriptomics": Source Data: figure_3_pathway_readout_summary.tsv

cohort	variant	readout	n_runs	full_matrix_pcc_mean	full_matrix_pcc_min	full_matrix_pcc_max	full_matrix_mse_mean	full_matrix_mse_min	full_matrix_mse_max	abundance_pcc_mean	abundance_pcc_min	abundance_pcc_max	abundance_rmse_mean	abundance_rmse_min	abundance_rmse_max	mean_gene_pcc_mean	mean_gene_pcc_min	mean_gene_pcc_max	centered_rmse_mean	centered_rmse_min	centered_rmse_max	gene_mean_mse_mean	gene_mean_mse_min	gene_mean_mse_max	centered_mse_mean	centered_mse_min	centered_mse_max
DLPFC	constant	complete_decoder	3	0.08293090190415847	0.0806015283356235	0.0865663044379415	3.1914118226595924	3.190092785596931	3.1937054018958837				0.9931444314862202	0.9918184972709364	0.9939695749047072	0.07714191850127626	0.0747446366767715	0.0807523452086349	1.4849494389862496	1.48428651301563	1.485391818365832	0.9863367583769632	0.9837039315287788	0.9879755158362444	2.2050750642826293	2.203106452720098	2.206388854068152
DLPFC	constant	gene_bias_only	3				3.2085087800142706	3.208354891977613	3.208789884648705				0.9906651350633696	0.99058746806501	0.9908070067165204	0.0	0.0	0.0	1.4923442498599837	1.4923442498599824	1.4923442498599866	0.9814174199241132	0.9812635318874474	0.9816985245585508	2.227091360090158	2.2270913600901534	2.2270913600901663
DLPFC	constant	interaction_only	3	0.0829428416390199	0.0806082123222573	0.0865774105526763	3.187173621369191	3.185878473785942	3.1880638684317817				0.9910113360165597	0.9906209183910294	0.9913807329752912	0.07714822967545297	0.0747442573653499	0.0807595603200635	1.484947750499481	1.4842650423934791	1.4853446461801256	0.982103564553961	0.9813298039538864	0.9828357577146256	2.20507005681523	2.2030427160713164	2.2062487179359627
DLPFC	decima	complete_decoder	3	0.4599545397705014	0.458774350952282	0.461350083598998	2.5374257904976454	2.5338153281123668	2.539661298350562	0.8021771055607395	0.7981733691707712	0.8046128874607674	0.5970663051937729	0.593906256241509	0.601756337226742	0.08068324955938365	0.0771410777804901	0.0832516633791877	1.4767953847356419	1.4756526044289755	1.4785385026529414	0.3564996138504362	0.3527246412028048	0.3621106893925444	2.1809261766472097	2.1775506089580188	2.1860761038272023
DLPFC	decima	gene_bias_only	3	0.45486426887253195	0.4532494170757065	0.4566961774674711	2.5696051973122582	2.5600799095578046	2.5846489264971177	0.8224908202347226	0.8195708265798668	0.8258032984968235	0.5851752734468229	0.5770516003509943	0.5979611746651757	0.0	0.0	0.0	1.4923442498599846	1.4923442498599846	1.4923442498599848	0.3425138372220971	0.3329885494676438	0.3575575664069568	2.2270913600901605	2.22709136009016	2.2270913600901605
DLPFC	decima	interaction_only	3	0.26770910647636703	0.2550618421547135	0.2766222610165499	2.984893609195513	2.9725843595420254	3.0054158304703527	0.44456826930828397	0.4192788066229739	0.4668486563726021	0.8907263813620441	0.8823462066780484	0.9016626537865804	0.0806796123560138	0.0770971613637816	0.083229574536491	1.4803492419864188	1.4791329165649243	1.4812324365550749	0.7934589407936339	0.7785348284391412	0.8129955412334585	2.1914346684018793	2.18783418486586	2.194049531102884
DLPFC	random	complete_decoder	3	0.042261004933172	0.0339827073200433	0.0474486584792452	3.2960914153204617	3.290993067732318	3.305260260697202	0.011092033077360666	-0.0048373272422617	0.021615390651849	1.0419377369530587	1.0396867999648691	1.0464106104845243	0.07716229896853463	0.0758119582495562	0.0783589571109444	1.4867572582852813	1.4866218166403748	1.4869471987633287	1.0856442511258466	1.08094864202119	1.094975165734595	2.2104471641946155	2.210044425711128	2.2110119719101102
DLPFC	random	gene_bias_only	3	0.006269636228680233	-0.0014717668699409	0.0148093421666194	3.251548859005433	3.241352128736604	3.267912085130442	0.011336828582034867	-0.0026612658388235	0.0267784234095838	1.0121384730981096	1.0071051427961442	1.0202062169190498	0.0	0.0	0.0	1.4923442498599853	1.492344249859985	1.4923442498599853	1.0244574989152706	1.014260768646442	1.0408207250402797	2.227091360090162	2.2270913600901614	2.2270913600901623
DLPFC	random	interaction_only	3	0.0557790011456471	0.0509743273493207	0.0608441474864335	3.2406844619031605	3.228202206181663	3.249675432684465	0.0040467533706936	-0.0055816921847502	0.0227094947949972	1.0161988054950617	1.0104178326893147	1.020571739215188	0.07730768388277189	0.0759303272926053	0.078573813669197	1.4859361485008868	1.4856843573131848	1.486153443190137	1.0326781872129132	1.020944196616572	1.0415666748847137	2.208006274690248	2.207258009565091	2.2086520567059007
HER2ST	constant	complete_decoder	3	0.09668722849172663	0.0964186294715278	0.0968717464532146	2.645801377414143	2.63822403036802	2.6544085487382154				0.7660045299590488	0.7629259638800254	0.770460692773965	0.0966368593929317	0.0961320264793771	0.0968990253760824	1.4349311901425057	1.4339344489919172	1.4355482818869163	0.5867733508274174	0.5820560263622659	0.5936096791097382	2.0590280265867253	2.056168004005753	2.0607988696284774
HER2ST	constant	gene_bias_only	3				2.6989837763948294	2.692876369443475	2.7056512789251688				0.7919407788650142	0.7880822849883271	0.7961460904847326	0.0	0.0	0.0	1.4393757957986681	1.4393757957986664	1.4393757957986693	0.6271810948637797	0.6210736879124228	0.6338485973941241	2.0718026815310493	2.0718026815310444	2.0718026815310524
HER2ST	constant	interaction_only	3	0.09667946056200967	0.0964224785558797	0.0968665229754791	2.6431490046179493	2.631909903538816	2.651503415920958				0.7645344035402161	0.759420825467632	0.7688750185339857	0.09662924708704006	0.0961359295661097	0.0968940064188283	1.434789266625651	1.433593357052437	1.4353878670912328	0.584528049893644	0.5767199901539396	0.5911687941256368	2.0586209547243053	2.055189913384876	2.060338328992718
HER2ST	decima	complete_decoder	3	0.35150284792388087	0.3501183415649221	0.353947177984676	2.356717387835529	2.3361139364172065	2.3808199829167136	0.7094507771464315	0.7068691534337732	0.7108516315920796	0.5613891801154297	0.543725538327056	0.5757307533996301	0.10125177450094859	0.0991328418461177	0.1028542276433698	1.4287682364078609	1.4262957091203623	1.431556524384073	0.31533405191888786	0.2956374610290468	0.3314659004101056	2.0413833359166413	2.034319449855157	2.049354082506608
HER2ST	decima	gene_bias_only	3	0.3148860665661325	0.3124171487544425	0.3165144458923122	2.4728342111287662	2.418043070623191	2.501435883105016	0.6848701085408301	0.6795002678612792	0.6884117969299924	0.632502502800183	0.5884219481733681	0.6554641115835158	0.0	0.0	0.0	1.439375795798668	1.439375795798668	1.439375795798668	0.40103152959771765	0.3462403890921419	0.4296332015739676	2.0718026815310484	2.0718026815310484	2.071802681531049
HER2ST	decima	interaction_only	3	0.17731282030103798	0.1696101694440375	0.1883661484006514	2.5655179385273947	2.549909732518579	2.584404643533264	0.43632973944702064	0.3686368572831932	0.5488045954381274	0.7202658074887726	0.7103897349385195	0.7265747169861502	0.10140704017188214	0.0991354145477692	0.1031487019925952	1.430621622806582	1.4276922883756131	1.4340480550420056	0.5188328547042232	0.5046535755060199	0.527910819363504	2.046685083823171	2.038305270287195	2.0564938241697592
HER2ST	random	complete_decoder	3	0.046512414672144266	0.0450799586208338	0.0481329188044167	2.7659398960500923	2.7548815808838465	2.785621610078553	-0.016403920171918534	-0.022317351793015	-0.0089239123877977	0.8263872640051096	0.8211041283505986	0.8367802735609827	0.09102696566896433	0.0886885338849168	0.0922967674606163	1.443249619891825	1.4423539889320596	1.4440984675075863	0.6829699224369374	0.6742119895943964	0.700201226220793	2.0829699736131553	2.080385029388224	2.08542038385776
HER2ST	random	gene_bias_only	3	-0.004653330070707733	-0.009872725865175	0.002532682225814	2.712395419415168	2.676060526729247	2.737210000617648	-0.010120888184591868	-0.0214729565795377	0.0055085268453071	0.8002001444978807	0.7773402377326135	0.815725026639858	0.0	0.0	0.0	1.4393757957986688	1.4393757957986686	1.4393757957986688	0.6405927378841171	0.604257845198196	0.6654073190865971	2.0718026815310506	2.07180268153105	2.071802681531051
HER2ST	random	interaction_only	3	0.0527694270329211	0.048776381226752	0.0562568322197462	2.7305393677387024	2.7075019218753646	2.7472277868143182	-0.014710692472193768	-0.02220235812445	-0.0041169254571398	0.8067444123714952	0.7962634324665726	0.8128785862914578	0.0911321110266418	0.0890126215010596	0.092282578012566	1.442097070014513	1.4399536339729542	1.44445705743131	0.6508920048098686	0.6340354538834481	0.660771596051199	2.0796473629288346	2.0734664679919166	2.086456190763119
Hippocampus	constant	complete_decoder	3	0.1012567344784181	0.0998583395050975	0.1034429353365214	2.4728879549610245	2.471767360823381	2.475073268083029				0.7907053116814203	0.7899009892190935	0.7918068192980527	0.09714102465750844	0.095426131148208	0.0993528372548173	1.3592911350087775	1.3590725622631636	1.3594540187134427	0.6252155394454351	0.6239435727693026	0.6269580390868992	1.84767241551559	1.8470782294965609	1.8481152289961296
Hippocampus	constant	gene_bias_only	3				2.5130877038964976	2.5089147270761205	2.518762695540469				0.8000443882770695	0.797436385822515	0.8035874301518258	0.0	0.0	0.0	1.3685795328158505	1.3685795328158483	1.3685795328158523	0.6400777662540459	0.6359047894336749	0.6457527578980155	1.8730099376424516	1.8730099376424452	1.8730099376424567
Hippocampus	constant	interaction_only	3	0.10108075880249534	0.0997428961574389	0.1032467884584063	2.4790453408483315	2.4731887647888	2.4873404262382777				0.7944229998543344	0.7902563509417234	0.7991532780956696	0.096944545695275	0.0952981284085667	0.0991332175335012	1.3593836575400022	1.3588208606533088	1.3596670417227974	0.6311212540887003	0.6245051002037284	0.6386459618910546	1.8479240867596307	1.846394131346599	1.8486944643472236
Hippocampus	decima	complete_decoder	3	0.42415469653651855	0.4232939210870904	0.4254885245239803	2.056659681798558	2.0506911282882507	2.06137274892236	0.7997465222564596	0.7974743150643879	0.8032482518539564	0.482098713068116	0.479819068950123	0.4849496243353713	0.09248144186319034	0.0881304568211712	0.0961004208678846	1.3506420486863429	1.3492460077243469	1.3525916115920669	0.23242371941477177	0.2302263389281629	0.2351761381430177	1.8242359623837858	1.820464789360088	1.8295040677492245
Hippocampus	decima	gene_bias_only	3	0.40284702445283854	0.3985295087161973	0.4073319566385827	2.093146194549008	2.0846979444586973	2.1017210968820543	0.8058873235893073	0.7972502206932828	0.8148593397052462	0.46912833978422247	0.4600956496384707	0.4782375552375651	0.0	0.0	0.0	1.3685795328158503	1.3685795328158503	1.3685795328158503	0.22013625690655667	0.2116880068162464	0.2287111592396032	1.8730099376424512	1.873009937642451	1.873009937642451
Hippocampus	decima	interaction_only	3	0.26795440088502126	0.2640950248646364	0.2705089740348625	2.321586584226401	2.316565490137396	2.324267290797726	0.4773067273028368	0.4585569472731413	0.4988661214202395	0.6972713331796729	0.6859298336982373	0.7035696482976165	0.09277635570176994	0.0886434063306247	0.0964424565156176	1.3547423231793718	1.3523744754092517	1.3587000233238036	0.4862518894382706	0.4704997367572916	0.4950102500056317	1.8353346947881304	1.8289167217384483	1.846065753380104
Hippocampus	random	complete_decoder	3	0.05508243348122737	0.0480705461132637	0.0600123146928116	2.536324099793817	2.53218913773284	2.540187205249128	0.0052492484758983994	-0.0098609308505124	0.0141062982777515	0.8237720445064688	0.8217547010393288	0.8253788491793337	0.0865099810514403	0.0854368120419055	0.0886211530285745	1.3629825171125394	1.3626842440758618	1.3634283848360085	0.6786026546563751	0.6752807886802366	0.6812502446726011	1.8577214451374415	1.8569083490526024	1.8589369605765271
Hippocampus	random	gene_bias_only	3	0.006120611148679934	-0.0001686912049569	0.0120950952582648	2.5774734925135943	2.542922761093801	2.5953141269437867	0.012244158794619367	-0.0003374633432142	0.024195993403401	0.8391954233820359	0.8184820239023879	0.8498848094308639	0.0	0.0	0.0	1.3685795328158503	1.3685795328158503	1.3685795328158503	0.7044635548711432	0.6699128234513493	0.7223041893013359	1.8730099376424512	1.873009937642451	1.873009937642452
Hippocampus	random	interaction_only	3	0.06561106734560045	0.0610362991408198	0.0722113254641301	2.5190335073333228	2.512512826744787	2.527188825015018	-0.00048776594255266664	-0.0161993504354258	0.0167849666751544	0.8141841664489017	0.8089621626635605	0.8194823564586708	0.08659975750063327	0.0855147258086834	0.0887114133138372	1.362394552448702	1.3618469322119109	1.36311886720252	0.6629143055445109	0.6544197806213049	0.6715513325470559	1.8561192017888117	1.854627066774992	1.8580930461234817
NAc	constant	complete_decoder	3	0.08369685038887803	0.082316464056436	0.0856348183894861	2.9086581232239044	2.9016052841626263	2.915103028433085				0.8852660479424221	0.8818605806158398	0.8876276727754613	0.0737972044621608	0.0728342279079546	0.0754565064679483	1.4577227984976977	1.4572991577542989	1.458499277667392	0.7837020636685001	0.7776780836441061	0.7878828854767815	2.1249560595554047	2.123720835191389	2.127220142956304
NAc	constant	gene_bias_only	3				2.942578978688054	2.9362681736596863	2.9495730879337647				0.8962342223760604	0.892711726091854	0.9001328458488616	0.0	0.0	0.0	1.4626462141467407	1.4626462141467391	1.4626462141467418	0.8032450309302606	0.7969342259018973	0.8102391401759701	2.1393339477577933	2.1393339477577893	2.1393339477577964
NAc	constant	interaction_only	3	0.08369674801913486	0.0823286548020235	0.0856374601126445	2.911819763689083	2.9078334755494764	2.919485239107916				0.8867362991590046	0.8848687891061089	0.8897117286248721	0.07379311438857046	0.0728399221099013	0.0754603725722134	1.457914122614038	1.4572219626871856	1.4587317364941566	0.786305786999451	0.7829927739341115	0.791586960052658	2.125513976689632	2.1234958485378934	2.127898279055257
NAc	decima	complete_decoder	3	0.4152437022010611	0.4141539104594622	0.4172838711279855	2.458682467829713	2.4573097663117776	2.4605508228602204	0.7702802259271784	0.7678810841825738	0.7745641564682614	0.5910682583271809	0.5895216949439462	0.5921909555594886	0.07379205789150672	0.072847778376537	0.0742997760495133	1.4523495007644487	1.4514198698051908	1.452820666682779	0.34936296332522304	0.3475358288095832	0.3506901278464602	2.1093195045044895	2.106619638465317	2.1106878895405945
NAc	decima	gene_bias_only	3	0.409534094607413	0.4071544974267508	0.411733362265588	2.429880885914094	2.4238457195789085	2.441816414286359	0.7956914666403323	0.7910681026869368	0.7999644649853064	0.5389677691296556	0.5333964490143465	0.5499840602495358	0.0	0.0	0.0	1.462646214146741	1.462646214146741	1.4626462141467411	0.29054693815629967	0.2845117718211142	0.302482466528565	2.139333947757794	2.1393339477577937	2.1393339477577946
NAc	decima	interaction_only	3	0.24057613138001713	0.2285138200934215	0.2570814577861517	2.752541247647303	2.7231551183388465	2.7782593409548544	0.42102685357652075	0.3974532438957541	0.453249459675968	0.7984294446335817	0.7832158496632605	0.8109232230482473	0.07382864186913767	0.0729355682971574	0.0744867277506789	1.454275643735546	1.4524902929710424	1.4562495896225678	0.6376212265155871	0.6134270671637431	0.6575964736789575	2.1149200211317165	2.109728051175104	2.120662867275897
NAc	random	complete_decoder	3	0.05015757250360794	0.041022714740334	0.0564831424112563	2.9732667228887935	2.964781519385377	2.987480225685752	0.018478839860381634	0.0028287347440381	0.0279355806018042	0.9172455558250276	0.9131490053426918	0.9248692731540372	0.07117298073895979	0.0697413755105919	0.0721747799025711	1.460102098731471	1.459774096710525	1.4603619856864436	0.8413685242466746	0.8338411059583475	0.8553831724244776	2.131898198642119	2.1309404134270293	2.1326571292380527
NAc	random	gene_bias_only	3	0.007128967918608366	-0.003032449596999	0.0129842235513472	3.009320495868272	2.9808226566609	3.0344719443359627	0.01385100535824	-0.0058918031468468	0.0252272912482685	0.9326557013412632	0.9173269367587024	0.946117327067932	0.0	0.0	0.0	1.4626462141467413	1.4626462141467411	1.4626462141467416	0.8699865481104768	0.8414887089031043	0.8951379965781683	2.139333947757795	2.1393339477577946	2.139333947757796
NAc	random	interaction_only	3	0.05825334922807976	0.0523558695296684	0.0660361502351807	2.9359583761282724	2.9260388100965398	2.9440548997331395	0.013460071576304368	0.0046628956255849	0.0244206643725199	0.8996265049306124	0.8933538515115903	0.9046223147113072	0.07118526479184736	0.0696733432057233	0.0723007490352242	1.4582895592974887	1.457982636199587	1.458752105769156	0.8093498265823214	0.7980811040105924	0.8183415322736435	2.1266085495459506	2.1257133674594964	2.127957706085947
