## Supplementary material for "Pretrained gene representations transfer mean expression more broadly than spatial patterns in virtual spatial transcriptomics": Source Data: figure_3_spatial_display_metrics.tsv

condition	mean	sd	pcc	centred_rmse	z_clipped_below	z_clipped_above
observed	1.557271104536525	2.6327319154752655	0.9999999999999998	0.0	0	102
predicted_random	0.4480122876753054	0.16203739222699542	0.280045258225017	2.592025901294822	1	174
predicted_decima	1.4726396564854332	0.8669762760145069	0.29232112915600716	2.519617000197474	0	194
