## Supplementary material for "Pretrained gene representations transfer mean expression more broadly than spatial patterns in virtual spatial transcriptomics": Source Data: figure_3_spatial_example_metrics.tsv

cohort	sample	gene_id	gene_symbol	display_seed	display_condition	source_column	n_spots	observed_gene_mean	predicted_gene_mean	absolute_gene_mean_error	raw_rmse	gene_pcc	centered_rmse
Hippocampus	GSM8226207_V11U08-081_B1	ENSG00000099365	STX1B	42	Observed	observed	3765	1.557271104536525	NA	NA	NA	NA	NA
Hippocampus	GSM8226207_V11U08-081_B1	ENSG00000099365	STX1B	42	Random gene vectors	predicted_random	3765	1.557271104536525	0.4480122876753054	1.1092588168612196	2.81940656801526	0.2800452582250173	2.592025901294822
Hippocampus	GSM8226207_V11U08-081_B1	ENSG00000099365	STX1B	42	Constant gene vector	predicted_constant	3765	1.557271104536525	0.39154298044889574	1.1657281240876294	2.8439378906793036	0.29444394428505166	2.594043304718058
Hippocampus	GSM8226207_V11U08-081_B1	ENSG00000099365	STX1B	42	Pretrained gene vectors	predicted_decima	3765	1.557271104536525	1.4726396564854332	0.0846314480510919	2.521037942928139	0.29232112915600755	2.519617000197474
