## Supplementary material for "Pretrained gene representations transfer mean expression more broadly than spatial patterns in virtual spatial transcriptomics": Source Data: figure_3_target_partition_effects.tsv

partition	cohort	seed	endpoint	effect
primary_expression_seed42	hippocampus_donor_disjoint	42	abundance_pcc	0.7940290988757723
primary_expression_seed42	hippocampus_donor_disjoint	42	mean_gene_pcc	0.0120323695645396
primary_expression_seed42	hippocampus_donor_disjoint	123	abundance_pcc	0.7795379021983719
primary_expression_seed42	hippocampus_donor_disjoint	123	mean_gene_pcc	0.0070902691139954
primary_expression_seed42	hippocampus_donor_disjoint	456	abundance_pcc	0.802865909125015
primary_expression_seed42	hippocampus_donor_disjoint	456	mean_gene_pcc	0.0054115581649028
primary_expression_seed42	dlpfc	42	abundance_pcc	0.8206604084337654
primary_expression_seed42	dlpfc	42	mean_gene_pcc	0.0049456899274596
primary_expression_seed42	dlpfc	123	abundance_pcc	0.7869654002336985
primary_expression_seed42	dlpfc	123	mean_gene_pcc	0.0067728415780397
primary_expression_seed42	dlpfc	456	abundance_pcc	0.8088765854131104
primary_expression_seed42	dlpfc	456	mean_gene_pcc	-0.0003685183265417
primary_expression_seed42	nac	42	abundance_pcc	0.7791826436843584
primary_expression_seed42	nac	42	mean_gene_pcc	0.003244370015864
primary_expression_seed42	nac	123	abundance_pcc	0.7448331087315344
primary_expression_seed42	nac	123	mean_gene_pcc	0.0032286632987365
primary_expression_seed42	nac	456	abundance_pcc	0.7809992698396719
primary_expression_seed42	nac	456	mean_gene_pcc	0.0032715853065045
primary_expression_seed42	her2st	42	abundance_pcc	0.7287553351276447
primary_expression_seed42	her2st	42	mean_gene_pcc	0.0094863841310058
primary_expression_seed42	her2st	123	abundance_pcc	0.7390993640037085
primary_expression_seed42	her2st	123	mean_gene_pcc	0.0091738901748172
primary_expression_seed42	her2st	456	abundance_pcc	0.7528863246947345
primary_expression_seed42	her2st	456	mean_gene_pcc	0.0087478532534669
expression_seed123	hippocampus_donor_disjoint	42	abundance_pcc	0.7905294789131729
expression_seed123	hippocampus_donor_disjoint	42	mean_gene_pcc	0.0114424161734462
expression_seed123	dlpfc	42	abundance_pcc	0.7909041331876793
expression_seed123	dlpfc	42	mean_gene_pcc	0.0050778516020859
expression_seed123	nac	42	abundance_pcc	0.7285672733003048
expression_seed123	nac	42	mean_gene_pcc	0.0025650448907029
expression_seed123	her2st	42	abundance_pcc	0.7238058136932637
expression_seed123	her2st	42	mean_gene_pcc	0.0081806666961321
expression_seed456	hippocampus_donor_disjoint	42	abundance_pcc	0.8098533327964362
expression_seed456	hippocampus_donor_disjoint	42	mean_gene_pcc	0.0077496848933872
expression_seed456	dlpfc	42	abundance_pcc	0.7953457499446921
expression_seed456	dlpfc	42	mean_gene_pcc	0.0028426025450836
expression_seed456	nac	42	abundance_pcc	0.7750768987223317
expression_seed456	nac	42	mean_gene_pcc	0.0025877550051414
expression_seed456	her2st	42	abundance_pcc	0.7295675317814423
expression_seed456	her2st	42	mean_gene_pcc	0.0087652442157605
embedding_cluster	hippocampus_donor_disjoint	42	abundance_pcc	0.7937621937614951
embedding_cluster	hippocampus_donor_disjoint	42	mean_gene_pcc	0.0016654865217948
embedding_cluster	dlpfc	42	abundance_pcc	0.7544540284060134
embedding_cluster	dlpfc	42	mean_gene_pcc	0.0038128158302036
embedding_cluster	nac	42	abundance_pcc	0.7416441887475574
embedding_cluster	nac	42	mean_gene_pcc	0.0024866345525713
embedding_cluster	her2st	42	abundance_pcc	0.7430234189736359
embedding_cluster	her2st	42	mean_gene_pcc	0.0100748223333165
chromosome_blocked	hippocampus_donor_disjoint	42	abundance_pcc	0.8232763825395198
chromosome_blocked	hippocampus_donor_disjoint	42	mean_gene_pcc	-0.0061176063971405
chromosome_blocked	dlpfc	42	abundance_pcc	0.8331967760860086
chromosome_blocked	dlpfc	42	mean_gene_pcc	0.0080218547695108
chromosome_blocked	nac	42	abundance_pcc	0.7641978186034868
chromosome_blocked	nac	42	mean_gene_pcc	0.0016841625710387
chromosome_blocked	her2st	42	abundance_pcc	0.6926535786895921
chromosome_blocked	her2st	42	mean_gene_pcc	0.0112224321462441
