## Supplementary material for "Pretrained gene representations transfer mean expression more broadly than spatial patterns in virtual spatial transcriptomics": Source Data: figure_4_architecture_effects.tsv

architecture	cohort	upstream_cohort	contrast	endpoint	direction	mean_effect	min_effect	max_effect	n_runs	endpoint_defined
bias_free	DLPFC	dlpfc	pretrained_vs_constant_gene_vector	abundance_error_fraction_reduced	fraction reduced	0.6320795492997617	0.6312191980808555	0.6325832323531609	3	True
bias_free	DLPFC	dlpfc	pretrained_vs_constant_gene_vector	abundance_pcc	gain	NA	NA	NA	3	False
bias_free	DLPFC	dlpfc	pretrained_vs_constant_gene_vector	abundance_rmse	reduction	0.3792255493996517	0.377774740669773	0.3800993997408831	3	True
bias_free	DLPFC	dlpfc	pretrained_vs_constant_gene_vector	centered_error_fraction_reduced	fraction reduced	0.0105978926871312	0.0104758355482717	0.0106729771447207	3	True
bias_free	DLPFC	dlpfc	pretrained_vs_constant_gene_vector	centered_full_matrix_pcc	gain	0.0433741206049944	0.0424238265309429	0.0449878894886375	3	True
bias_free	DLPFC	dlpfc	pretrained_vs_constant_gene_vector	centered_rmse	reduction	0.0078982270960249	0.0078066202558395	0.0079536625538108	3	True
bias_free	DLPFC	dlpfc	pretrained_vs_constant_gene_vector	full_matrix_pcc	gain	0.3696261285535714	0.3675252480594214	0.3714914198555768	3	True
bias_free	DLPFC	dlpfc	pretrained_vs_constant_gene_vector	mean_gene_pcc	gain	0.0033266430208991	0.0029822761620393	0.0036635953627893	3	True
bias_free	DLPFC	dlpfc	pretrained_vs_constant_gene_vector	overall_mse	reduction	0.6106657612316629	0.607600502801144	0.612762644921391	3	True
bias_free	DLPFC	dlpfc	pretrained_vs_random_gene_vectors	abundance_error_fraction_reduced	fraction reduced	0.6712027055174034	0.6700305985473154	0.6733509663630523	3	True
bias_free	DLPFC	dlpfc	pretrained_vs_random_gene_vectors	abundance_pcc	gain	0.8010064238569795	0.7862002717092244	0.8151026093558248	3	True
bias_free	DLPFC	dlpfc	pretrained_vs_random_gene_vectors	abundance_rmse	reduction	0.4349648231029008	0.4332720275117325	0.4379294044460481	3	True
bias_free	DLPFC	dlpfc	pretrained_vs_random_gene_vectors	centered_error_fraction_reduced	fraction reduced	0.0133234307115458	0.0132761170182086	0.0133556355020599	3	True
bias_free	DLPFC	dlpfc	pretrained_vs_random_gene_vectors	centered_full_matrix_pcc	gain	0.0580844258385273	0.0556675167027043	0.0605578468033101	3	True
bias_free	DLPFC	dlpfc	pretrained_vs_random_gene_vectors	centered_rmse	reduction	0.0099500148115066	0.009913110924874	0.0099744122721208	3	True
bias_free	DLPFC	dlpfc	pretrained_vs_random_gene_vectors	full_matrix_pcc	gain	0.4167326920888315	0.4082943840828812	0.4251931983838875	3	True
bias_free	DLPFC	dlpfc	pretrained_vs_random_gene_vectors	mean_gene_pcc	gain	0.0040291152364666	0.002997157713189	0.0052439021353055	3	True
bias_free	DLPFC	dlpfc	pretrained_vs_random_gene_vectors	overall_mse	reduction	0.7273301787223732	0.7240989987436093	0.7329827744921884	3	True
concat_mlp	DLPFC	dlpfc	pretrained_vs_constant_gene_vector	abundance_error_fraction_reduced	fraction reduced	0.6416029762554663	0.6395909526063503	0.6443239745281477	3	True
concat_mlp	DLPFC	dlpfc	pretrained_vs_constant_gene_vector	abundance_pcc	gain	NA	NA	NA	3	False
concat_mlp	DLPFC	dlpfc	pretrained_vs_constant_gene_vector	abundance_rmse	reduction	0.3872133019067788	0.3844201704759618	0.3907051688425766	3	True
concat_mlp	DLPFC	dlpfc	pretrained_vs_constant_gene_vector	centered_error_fraction_reduced	fraction reduced	0.0080991572121226	0.0066117088340156	0.0090862317371013	3	True
concat_mlp	DLPFC	dlpfc	pretrained_vs_constant_gene_vector	centered_full_matrix_pcc	gain	0.035086857165114	0.0313202626829726	0.0382177609804654	3	True
concat_mlp	DLPFC	dlpfc	pretrained_vs_constant_gene_vector	centered_rmse	reduction	0.0060323961943626	0.0049214445411771	0.0067710104696627	3	True
concat_mlp	DLPFC	dlpfc	pretrained_vs_constant_gene_vector	full_matrix_pcc	gain	0.3669678474430416	0.3648993073775321	0.3688599520368765	3	True
concat_mlp	DLPFC	dlpfc	pretrained_vs_constant_gene_vector	mean_gene_pcc	gain	-0.0023966222247222	-0.0046904366244877	0.0001530591052238	3	True
concat_mlp	DLPFC	dlpfc	pretrained_vs_constant_gene_vector	overall_mse	reduction	0.6151305245153464	0.6063501847229564	0.6238585884059487	3	True
concat_mlp	DLPFC	dlpfc	pretrained_vs_random_gene_vectors	abundance_error_fraction_reduced	fraction reduced	0.6754842977928727	0.6731466026734637	0.6767553000959741	3	True
concat_mlp	DLPFC	dlpfc	pretrained_vs_random_gene_vectors	abundance_pcc	gain	0.8143095748261365	0.8045344003551304	0.8307574215060515	3	True
concat_mlp	DLPFC	dlpfc	pretrained_vs_random_gene_vectors	abundance_rmse	reduction	0.4363254751219816	0.432981220596331	0.4381054771510009	3	True
concat_mlp	DLPFC	dlpfc	pretrained_vs_random_gene_vectors	centered_error_fraction_reduced	fraction reduced	0.0120374666079474	0.0105321015406342	0.0132002478724275	3	True
concat_mlp	DLPFC	dlpfc	pretrained_vs_random_gene_vectors	centered_full_matrix_pcc	gain	0.0544915012075031	0.0484799124793248	0.0583726934768327	3	True
concat_mlp	DLPFC	dlpfc	pretrained_vs_random_gene_vectors	centered_rmse	reduction	0.0089923424586558	0.0078628679987122	0.0098655673844316	3	True
concat_mlp	DLPFC	dlpfc	pretrained_vs_random_gene_vectors	full_matrix_pcc	gain	0.4102976556595408	0.4074652607755318	0.4138170665382976	3	True
concat_mlp	DLPFC	dlpfc	pretrained_vs_random_gene_vectors	mean_gene_pcc	gain	0.0069910230319025	0.0016871813245198	0.0100087394595682	3	True
concat_mlp	DLPFC	dlpfc	pretrained_vs_random_gene_vectors	overall_mse	reduction	0.7211153694415519	0.717275060538952	0.7252483762586279	3	True
full_bilinear	DLPFC	dlpfc	pretrained_vs_constant_gene_vector	abundance_error_fraction_reduced	fraction reduced	0.633445590825335	0.6212849189438227	0.6443758484698409	3	True
full_bilinear	DLPFC	dlpfc	pretrained_vs_constant_gene_vector	abundance_pcc	gain	NA	NA	NA	3	False
full_bilinear	DLPFC	dlpfc	pretrained_vs_constant_gene_vector	abundance_rmse	reduction	0.3799813366249105	0.3704128945454337	0.3882626399078801	3	True
full_bilinear	DLPFC	dlpfc	pretrained_vs_constant_gene_vector	centered_error_fraction_reduced	fraction reduced	0.0106347115884119	0.00679520673607	0.0132945921632136	3	True
full_bilinear	DLPFC	dlpfc	pretrained_vs_constant_gene_vector	centered_full_matrix_pcc	gain	0.0441069258428321	0.0368533126286933	0.0501354025404991	3	True
full_bilinear	DLPFC	dlpfc	pretrained_vs_constant_gene_vector	centered_rmse	reduction	0.0079242561207165	0.0050597822580125	0.0099102110185489	3	True
full_bilinear	DLPFC	dlpfc	pretrained_vs_constant_gene_vector	full_matrix_pcc	gain	0.3674747592628898	0.3661236377750637	0.3689181787966578	3	True
full_bilinear	DLPFC	dlpfc	pretrained_vs_constant_gene_vector	mean_gene_pcc	gain	0.0020789036150176	-0.0001881705835973	0.0049083222174001	3	True
full_bilinear	DLPFC	dlpfc	pretrained_vs_constant_gene_vector	overall_mse	reduction	0.6108292120111983	0.5913084201177154	0.6222419280822202	3	True
full_bilinear	DLPFC	dlpfc	pretrained_vs_random_gene_vectors	abundance_error_fraction_reduced	fraction reduced	0.6715336455457969	0.6617935498945148	0.6834145931043426	3	True
full_bilinear	DLPFC	dlpfc	pretrained_vs_random_gene_vectors	abundance_pcc	gain	0.8055007980268581	0.7869654002336984	0.8206604084337655	3	True
full_bilinear	DLPFC	dlpfc	pretrained_vs_random_gene_vectors	abundance_rmse	reduction	0.4343047574526924	0.4264601369223394	0.4458435809673948	3	True
full_bilinear	DLPFC	dlpfc	pretrained_vs_random_gene_vectors	centered_error_fraction_reduced	fraction reduced	0.0136373159834666	0.0094607291345319	0.0161120095833288	3	True
full_bilinear	DLPFC	dlpfc	pretrained_vs_random_gene_vectors	centered_full_matrix_pcc	gain	0.0601751126609087	0.0519479506856171	0.0646269456107661	3	True
full_bilinear	DLPFC	dlpfc	pretrained_vs_random_gene_vectors	centered_rmse	reduction	0.0101848956881086	0.0070587613386681	0.012036156650798	3	True
full_bilinear	DLPFC	dlpfc	pretrained_vs_random_gene_vectors	full_matrix_pcc	gain	0.4177599371456389	0.410135311700624	0.4250155449286061	3	True
full_bilinear	DLPFC	dlpfc	pretrained_vs_random_gene_vectors	mean_gene_pcc	gain	0.0037833377263191	-0.0003685183265418	0.0067728415780396	3	True
full_bilinear	DLPFC	dlpfc	pretrained_vs_random_gene_vectors	overall_mse	reduction	0.7251314831350896	0.7083564958915622	0.7442296587798141	3	True
residual_only	DLPFC	dlpfc	pretrained_vs_constant_gene_vector	centered_full_matrix_pcc	gain	0.0320885171665929	0.0289958113581174	0.0377565886030123	3	True
residual_only	DLPFC	dlpfc	pretrained_vs_constant_gene_vector	centered_rmse	reduction	0.004315612670154	0.0035581722896793	0.0054317530561847	3	True
residual_only	DLPFC	dlpfc	pretrained_vs_constant_gene_vector	mean_gene_pcc	gain	0.0039112705684806	0.0009641734756734	0.0079706296397005	3	True
residual_only	DLPFC	dlpfc	pretrained_vs_random_gene_vectors	centered_full_matrix_pcc	gain	0.0459797548605825	0.0426604569166792	0.0497681952121268	3	True
residual_only	DLPFC	dlpfc	pretrained_vs_random_gene_vectors	centered_rmse	reduction	0.0073952619693567	0.0061034722386499	0.0088613521497609	3	True
residual_only	DLPFC	dlpfc	pretrained_vs_random_gene_vectors	mean_gene_pcc	gain	0.0128534166231549	0.0089614864956148	0.0148903859089338	3	True
bias_free	HER2ST	her2st	pretrained_vs_constant_gene_vector	abundance_error_fraction_reduced	fraction reduced	0.5030466073128391	0.4447502363499493	0.5475780644906697	3	True
bias_free	HER2ST	her2st	pretrained_vs_constant_gene_vector	abundance_pcc	gain	NA	NA	NA	3	False
bias_free	HER2ST	her2st	pretrained_vs_constant_gene_vector	abundance_rmse	reduction	0.2305840155363193	0.196221320643902	0.2571048369122576	3	True
bias_free	HER2ST	her2st	pretrained_vs_constant_gene_vector	centered_error_fraction_reduced	fraction reduced	0.0054572503857015	0.0021935372379908	0.0107338775445864	3	True
bias_free	HER2ST	her2st	pretrained_vs_constant_gene_vector	centered_full_matrix_pcc	gain	0.0409450823631226	0.0371354021286736	0.0440137103289917	3	True
bias_free	HER2ST	her2st	pretrained_vs_constant_gene_vector	centered_rmse	reduction	0.0038803063361136	0.001557078782429	0.0076367230856848	3	True
bias_free	HER2ST	her2st	pretrained_vs_constant_gene_vector	full_matrix_pcc	gain	0.2709886064111225	0.2614090703524357	0.2761602133358432	3	True
bias_free	HER2ST	her2st	pretrained_vs_constant_gene_vector	mean_gene_pcc	gain	0.003373943245835	-0.0002894046334094	0.0052079060932	3	True
bias_free	HER2ST	her2st	pretrained_vs_constant_gene_vector	overall_mse	reduction	0.3168092923774277	0.268075028577436	0.3593468936976123	3	True
bias_free	HER2ST	her2st	pretrained_vs_random_gene_vectors	abundance_error_fraction_reduced	fraction reduced	0.5685598641011553	0.5338540174548778	0.5867293531656309	3	True
bias_free	HER2ST	her2st	pretrained_vs_random_gene_vectors	abundance_pcc	gain	0.7307204025128463	0.7199978486100225	0.7467365299356993	3	True
bias_free	HER2ST	her2st	pretrained_vs_random_gene_vectors	abundance_rmse	reduction	0.2867951059261945	0.2665934093562053	0.3003286206958117	3	True
bias_free	HER2ST	her2st	pretrained_vs_random_gene_vectors	centered_error_fraction_reduced	fraction reduced	0.0169850416078153	0.0133794043217345	0.0208756064918673	3	True
bias_free	HER2ST	her2st	pretrained_vs_random_gene_vectors	centered_full_matrix_pcc	gain	0.0594165186995258	0.0571087039319415	0.0624892045481284	3	True
bias_free	HER2ST	her2st	pretrained_vs_random_gene_vectors	centered_rmse	reduction	0.0121766646414432	0.0095773909701635	0.0149672322728009	3	True
bias_free	HER2ST	her2st	pretrained_vs_random_gene_vectors	full_matrix_pcc	gain	0.315579042652424	0.3090289264710626	0.3223413180874006	3	True
bias_free	HER2ST	her2st	pretrained_vs_random_gene_vectors	mean_gene_pcc	gain	0.0083133207299697	0.0047832533604193	0.0112375122138476	3	True
bias_free	HER2ST	her2st	pretrained_vs_random_gene_vectors	overall_mse	reduction	0.4312285819567474	0.411095877473723	0.4439538851941815	3	True
concat_mlp	HER2ST	her2st	pretrained_vs_constant_gene_vector	abundance_error_fraction_reduced	fraction reduced	0.4983827210049425	0.4762171779616752	0.5149483001312616	3	True
concat_mlp	HER2ST	her2st	pretrained_vs_constant_gene_vector	abundance_pcc	gain	NA	NA	NA	3	False
concat_mlp	HER2ST	her2st	pretrained_vs_constant_gene_vector	abundance_rmse	reduction	0.2256601487351542	0.2141627285587354	0.2344841381422768	3	True
concat_mlp	HER2ST	her2st	pretrained_vs_constant_gene_vector	centered_error_fraction_reduced	fraction reduced	0.0070267286258069	0.0056955375235507	0.0095583929679656	3	True
concat_mlp	HER2ST	her2st	pretrained_vs_constant_gene_vector	centered_full_matrix_pcc	gain	0.040707426886931	0.0369710741707043	0.0432691797670006	3	True
concat_mlp	HER2ST	her2st	pretrained_vs_constant_gene_vector	centered_rmse	reduction	0.0049992513150078	0.0040501206038028	0.0068066528765764	3	True
concat_mlp	HER2ST	her2st	pretrained_vs_constant_gene_vector	full_matrix_pcc	gain	0.2752668294729179	0.2731160581682056	0.2782926052796945	3	True
concat_mlp	HER2ST	her2st	pretrained_vs_constant_gene_vector	mean_gene_pcc	gain	0.0035523040525936	0.001608998513856	0.0048148357737047	3	True
concat_mlp	HER2ST	her2st	pretrained_vs_constant_gene_vector	overall_mse	reduction	0.3121514287335087	0.2976549658673852	0.3197706686205386	3	True
concat_mlp	HER2ST	her2st	pretrained_vs_random_gene_vectors	abundance_error_fraction_reduced	fraction reduced	0.5824617552710439	0.5751244394706682	0.5953141600576918	3	True
concat_mlp	HER2ST	her2st	pretrained_vs_random_gene_vectors	abundance_pcc	gain	0.7278102199306268	0.6994666034945299	0.7503325193911637	3	True
concat_mlp	HER2ST	her2st	pretrained_vs_random_gene_vectors	abundance_rmse	reduction	0.3001778435288915	0.2873780277696831	0.3208836566986044	3	True
concat_mlp	HER2ST	her2st	pretrained_vs_random_gene_vectors	centered_error_fraction_reduced	fraction reduced	0.016294817885304	0.012576100943152	0.0189865318855219	3	True
concat_mlp	HER2ST	her2st	pretrained_vs_random_gene_vectors	centered_full_matrix_pcc	gain	0.0520543190588138	0.049172877631757	0.0540996936325777	3	True
concat_mlp	HER2ST	her2st	pretrained_vs_random_gene_vectors	centered_rmse	reduction	0.0116767965736138	0.0089841492868416	0.0136382187238044	3	True
concat_mlp	HER2ST	her2st	pretrained_vs_random_gene_vectors	full_matrix_pcc	gain	0.3111905975854636	0.3011788881835694	0.3200817593252469	3	True
concat_mlp	HER2ST	her2st	pretrained_vs_random_gene_vectors	mean_gene_pcc	gain	0.005794345777091	0.0021292207145958	0.0093667556548912	3	True
concat_mlp	HER2ST	her2st	pretrained_vs_random_gene_vectors	overall_mse	reduction	0.4525640980214921	0.4173187613773508	0.5018277200688712	3	True
full_bilinear	HER2ST	her2st	pretrained_vs_constant_gene_vector	abundance_error_fraction_reduced	fraction reduced	0.5023765955520768	0.4775499314389395	0.5228097026949201	3	True
full_bilinear	HER2ST	her2st	pretrained_vs_constant_gene_vector	abundance_pcc	gain	NA	NA	NA	3	False
full_bilinear	HER2ST	her2st	pretrained_vs_constant_gene_vector	abundance_rmse	reduction	0.229278404258305	0.2163287465709549	0.2384129548133228	3	True
full_bilinear	HER2ST	her2st	pretrained_vs_constant_gene_vector	centered_error_fraction_reduced	fraction reduced	0.0048469113318961	-0.0042400491310009	0.0112863102228319	3	True
full_bilinear	HER2ST	her2st	pretrained_vs_constant_gene_vector	centered_full_matrix_pcc	gain	0.0422842432284771	0.0415946586862886	0.0429493371391525	3	True
full_bilinear	HER2ST	her2st	pretrained_vs_constant_gene_vector	centered_rmse	reduction	0.0034509203596125	-0.003004927683843	0.0080249602756505	3	True
full_bilinear	HER2ST	her2st	pretrained_vs_constant_gene_vector	full_matrix_pcc	gain	0.2741152449883033	0.2704237806711799	0.279551464942941	3	True
full_bilinear	HER2ST	her2st	pretrained_vs_constant_gene_vector	mean_gene_pcc	gain	0.0045961877683095	0.0034197443718896	0.0052322591617519	3	True
full_bilinear	HER2ST	her2st	pretrained_vs_constant_gene_vector	overall_mse	reduction	0.3138788103786153	0.3021506482134337	0.3335052840401769	3	True
full_bilinear	HER2ST	her2st	pretrained_vs_random_gene_vectors	abundance_error_fraction_reduced	fraction reduced	0.5775201967450959	0.5710474872134691	0.588649581454529	3	True
full_bilinear	HER2ST	her2st	pretrained_vs_random_gene_vectors	abundance_pcc	gain	0.7402470079420292	0.7287553351276447	0.7528863246947345	3	True
full_bilinear	HER2ST	her2st	pretrained_vs_random_gene_vectors	abundance_rmse	reduction	0.2958444440935759	0.2806116684920579	0.315427757733568	3	True
full_bilinear	HER2ST	her2st	pretrained_vs_random_gene_vectors	centered_error_fraction_reduced	fraction reduced	0.0180820279449082	0.0071797972280112	0.0241525500735373	3	True
full_bilinear	HER2ST	her2st	pretrained_vs_random_gene_vectors	centered_full_matrix_pcc	gain	0.0611973642805759	0.0586842330845392	0.0645033603672177	3	True
full_bilinear	HER2ST	her2st	pretrained_vs_random_gene_vectors	centered_rmse	reduction	0.0129915803503406	0.0051321583934227	0.0174051302295026	3	True
full_bilinear	HER2ST	her2st	pretrained_vs_random_gene_vectors	full_matrix_pcc	gain	0.3195703419383118	0.3155833364449401	0.3232733524702059	3	True
full_bilinear	HER2ST	her2st	pretrained_vs_random_gene_vectors	mean_gene_pcc	gain	0.0091360425197633	0.008747853253467	0.0094863841310057	3	True
full_bilinear	HER2ST	her2st	pretrained_vs_random_gene_vectors	overall_mse	reduction	0.4497946171451967	0.4201727630819336	0.5049220789982605	3	True
residual_only	HER2ST	her2st	pretrained_vs_constant_gene_vector	centered_full_matrix_pcc	gain	0.0298203557895293	0.0282272911111888	0.0309400956322539	3	True
residual_only	HER2ST	her2st	pretrained_vs_constant_gene_vector	centered_rmse	reduction	-0.0003331034859059	-0.0050828146792629	0.0028723438020596	3	True
residual_only	HER2ST	her2st	pretrained_vs_constant_gene_vector	mean_gene_pcc	gain	0.0007181209274758	0.0001741068341483	0.0017107646983585	3	True
residual_only	HER2ST	her2st	pretrained_vs_random_gene_vectors	centered_full_matrix_pcc	gain	0.0400744584336701	0.0387945099606048	0.0411056131157707	3	True
residual_only	HER2ST	her2st	pretrained_vs_random_gene_vectors	centered_rmse	reduction	0.0089841137705081	0.0064842501051116	0.0123010986734968	3	True
residual_only	HER2ST	her2st	pretrained_vs_random_gene_vectors	mean_gene_pcc	gain	0.0039195453795064	0.0036331743296419	0.0041808922000288	3	True
bias_free	Hippocampus	hippocampus_donor_disjoint	pretrained_vs_constant_gene_vector	abundance_error_fraction_reduced	fraction reduced	0.643589373312848	0.6320664639538778	0.6526765039355825	3	True
bias_free	Hippocampus	hippocampus_donor_disjoint	pretrained_vs_constant_gene_vector	abundance_pcc	gain	NA	NA	NA	3	False
bias_free	Hippocampus	hippocampus_donor_disjoint	pretrained_vs_constant_gene_vector	abundance_rmse	reduction	0.3205406897821835	0.3128167647084831	0.3264679362377568	3	True
bias_free	Hippocampus	hippocampus_donor_disjoint	pretrained_vs_constant_gene_vector	centered_error_fraction_reduced	fraction reduced	0.0095621437522093	0.0064267016468376	0.0115479007637273	3	True
bias_free	Hippocampus	hippocampus_donor_disjoint	pretrained_vs_constant_gene_vector	centered_full_matrix_pcc	gain	0.0336995924913436	0.0258912491504519	0.0387826171264994	3	True
bias_free	Hippocampus	hippocampus_donor_disjoint	pretrained_vs_constant_gene_vector	centered_rmse	reduction	0.0065217482148933	0.0043793435155896	0.0078785744852447	3	True
bias_free	Hippocampus	hippocampus_donor_disjoint	pretrained_vs_constant_gene_vector	full_matrix_pcc	gain	0.3247088849785846	0.3206726355826831	0.3271112194996202	3	True
bias_free	Hippocampus	hippocampus_donor_disjoint	pretrained_vs_constant_gene_vector	mean_gene_pcc	gain	-0.0102080542357601	-0.0119197124980624	-0.0084024617805218	3	True
bias_free	Hippocampus	hippocampus_donor_disjoint	pretrained_vs_constant_gene_vector	overall_mse	reduction	0.4247780649696555	0.4114929060286982	0.433870304228348	3	True
bias_free	Hippocampus	hippocampus_donor_disjoint	pretrained_vs_random_gene_vectors	abundance_error_fraction_reduced	fraction reduced	0.6743228919221651	0.665088420950424	0.681058643549507	3	True
bias_free	Hippocampus	hippocampus_donor_disjoint	pretrained_vs_random_gene_vectors	abundance_pcc	gain	0.804812458433097	0.7902718455480098	0.8127472950976834	3	True
bias_free	Hippocampus	hippocampus_donor_disjoint	pretrained_vs_random_gene_vectors	abundance_rmse	reduction	0.3571909094165331	0.3510940554405971	0.3610865476402561	3	True
bias_free	Hippocampus	hippocampus_donor_disjoint	pretrained_vs_random_gene_vectors	centered_error_fraction_reduced	fraction reduced	0.0159346568002153	0.0134185501273206	0.0180367523011053	3	True
bias_free	Hippocampus	hippocampus_donor_disjoint	pretrained_vs_random_gene_vectors	centered_full_matrix_pcc	gain	0.0639758098163589	0.0589023417578276	0.0706179506186934	3	True
bias_free	Hippocampus	hippocampus_donor_disjoint	pretrained_vs_random_gene_vectors	centered_rmse	reduction	0.0109197503141453	0.0091923124703141	0.0123664650358146	3	True
bias_free	Hippocampus	hippocampus_donor_disjoint	pretrained_vs_random_gene_vectors	full_matrix_pcc	gain	0.3781207760389451	0.3758730445576627	0.379392760224541	3	True
bias_free	Hippocampus	hippocampus_donor_disjoint	pretrained_vs_random_gene_vectors	mean_gene_pcc	gain	0.004825182025598	-0.0003551258385749	0.0100234241843709	3	True
bias_free	Hippocampus	hippocampus_donor_disjoint	pretrained_vs_random_gene_vectors	overall_mse	reduction	0.4964076894207839	0.4869483759509596	0.5023435792608129	3	True
concat_mlp	Hippocampus	hippocampus_donor_disjoint	pretrained_vs_constant_gene_vector	abundance_error_fraction_reduced	fraction reduced	0.653995372251346	0.6453779598363532	0.6596986796041789	3	True
concat_mlp	Hippocampus	hippocampus_donor_disjoint	pretrained_vs_constant_gene_vector	abundance_pcc	gain	NA	NA	NA	3	False
concat_mlp	Hippocampus	hippocampus_donor_disjoint	pretrained_vs_constant_gene_vector	abundance_rmse	reduction	0.3281101506113412	0.3227410372570581	0.3319748993136453	3	True
concat_mlp	Hippocampus	hippocampus_donor_disjoint	pretrained_vs_constant_gene_vector	centered_error_fraction_reduced	fraction reduced	0.0141157473529364	0.011719518805986	0.0165494786318418	3	True
concat_mlp	Hippocampus	hippocampus_donor_disjoint	pretrained_vs_constant_gene_vector	centered_full_matrix_pcc	gain	0.048209562115134	0.0414380904393927	0.0565105585418234	3	True
concat_mlp	Hippocampus	hippocampus_donor_disjoint	pretrained_vs_constant_gene_vector	centered_rmse	reduction	0.0096450300922277	0.008001206685005	0.0113205337242119	3	True
concat_mlp	Hippocampus	hippocampus_donor_disjoint	pretrained_vs_constant_gene_vector	full_matrix_pcc	gain	0.3338438990906817	0.3282511021173034	0.3398590536105876	3	True
concat_mlp	Hippocampus	hippocampus_donor_disjoint	pretrained_vs_constant_gene_vector	mean_gene_pcc	gain	4.24919399202676e-05	-0.0045529678614313	0.0059236437669694	3	True
concat_mlp	Hippocampus	hippocampus_donor_disjoint	pretrained_vs_constant_gene_vector	overall_mse	reduction	0.4413547461459512	0.4325773670290718	0.4466005834199285	3	True
concat_mlp	Hippocampus	hippocampus_donor_disjoint	pretrained_vs_random_gene_vectors	abundance_error_fraction_reduced	fraction reduced	0.6796265545868194	0.6709594301391788	0.686442113797542	3	True
concat_mlp	Hippocampus	hippocampus_donor_disjoint	pretrained_vs_random_gene_vectors	abundance_pcc	gain	0.8101862326016512	0.8015040696293925	0.8173805047165426	3	True
concat_mlp	Hippocampus	hippocampus_donor_disjoint	pretrained_vs_random_gene_vectors	abundance_rmse	reduction	0.3593943872352716	0.3531763796742084	0.3662417718038669	3	True
concat_mlp	Hippocampus	hippocampus_donor_disjoint	pretrained_vs_random_gene_vectors	centered_error_fraction_reduced	fraction reduced	0.0207861433678951	0.0201606548917606	0.0211922095201136	3	True
concat_mlp	Hippocampus	hippocampus_donor_disjoint	pretrained_vs_random_gene_vectors	centered_full_matrix_pcc	gain	0.0764112571318817	0.07362139395949	0.0789241600445534	3	True
concat_mlp	Hippocampus	hippocampus_donor_disjoint	pretrained_vs_random_gene_vectors	centered_rmse	reduction	0.0142734502636598	0.0138528971114353	0.0145498245345527	3	True
concat_mlp	Hippocampus	hippocampus_donor_disjoint	pretrained_vs_random_gene_vectors	full_matrix_pcc	gain	0.374306967031103	0.3732021462978022	0.3759380933570732	3	True
concat_mlp	Hippocampus	hippocampus_donor_disjoint	pretrained_vs_random_gene_vectors	mean_gene_pcc	gain	0.0176192510197824	0.0163613076255854	0.0184425592705849	3	True
concat_mlp	Hippocampus	hippocampus_donor_disjoint	pretrained_vs_random_gene_vectors	overall_mse	reduction	0.5048238951390468	0.498038806998653	0.514677059644554	3	True
full_bilinear	Hippocampus	hippocampus_donor_disjoint	pretrained_vs_constant_gene_vector	abundance_error_fraction_reduced	fraction reduced	0.6327441881339569	0.6274691874745546	0.6413088963414345	3	True
full_bilinear	Hippocampus	hippocampus_donor_disjoint	pretrained_vs_constant_gene_vector	abundance_pcc	gain	NA	NA	NA	3	False
full_bilinear	Hippocampus	hippocampus_donor_disjoint	pretrained_vs_constant_gene_vector	abundance_rmse	reduction	0.3139911140868135	0.3105751925952053	0.3202638472298797	3	True
full_bilinear	Hippocampus	hippocampus_donor_disjoint	pretrained_vs_constant_gene_vector	centered_error_fraction_reduced	fraction reduced	0.0130698342781797	0.0129630389840925	0.0131448353525777	3	True
full_bilinear	Hippocampus	hippocampus_donor_disjoint	pretrained_vs_constant_gene_vector	centered_full_matrix_pcc	gain	0.0450183785477309	0.0422261013597898	0.0477485487875145	3	True
full_bilinear	Hippocampus	hippocampus_donor_disjoint	pretrained_vs_constant_gene_vector	centered_rmse	reduction	0.0089236757838275	0.0088494105434426	0.0089812552398251	3	True
full_bilinear	Hippocampus	hippocampus_donor_disjoint	pretrained_vs_constant_gene_vector	full_matrix_pcc	gain	0.327151241078246	0.3238232949444953	0.3312557463917369	3	True
full_bilinear	Hippocampus	hippocampus_donor_disjoint	pretrained_vs_constant_gene_vector	mean_gene_pcc	gain	-0.0025380433419608	-0.0037589489001371	-0.0007167011359722	3	True
full_bilinear	Hippocampus	hippocampus_donor_disjoint	pretrained_vs_constant_gene_vector	overall_mse	reduction	0.4260559725164867	0.4220186047573429	0.4332641093994875	3	True
full_bilinear	Hippocampus	hippocampus_donor_disjoint	pretrained_vs_random_gene_vectors	abundance_error_fraction_reduced	fraction reduced	0.6591009580620053	0.6547157060626565	0.6651153618447054	3	True
full_bilinear	Hippocampus	hippocampus_donor_disjoint	pretrained_vs_random_gene_vectors	abundance_pcc	gain	0.7921443033997196	0.7795379021983718	0.802865909125015	3	True
full_bilinear	Hippocampus	hippocampus_donor_disjoint	pretrained_vs_random_gene_vectors	abundance_rmse	reduction	0.34420030593722	0.3414266028560091	0.3481580239110374	3	True
full_bilinear	Hippocampus	hippocampus_donor_disjoint	pretrained_vs_random_gene_vectors	centered_error_fraction_reduced	fraction reduced	0.0183784278310153	0.0175390140864317	0.0191407348388346	3	True
full_bilinear	Hippocampus	hippocampus_donor_disjoint	pretrained_vs_random_gene_vectors	centered_full_matrix_pcc	gain	0.0691926176194901	0.0655424576750392	0.0726726468386815	3	True
full_bilinear	Hippocampus	hippocampus_donor_disjoint	pretrained_vs_random_gene_vectors	centered_rmse	reduction	0.0125990737947119	0.0120237176911155	0.0131282972801263	3	True
full_bilinear	Hippocampus	hippocampus_donor_disjoint	pretrained_vs_random_gene_vectors	full_matrix_pcc	gain	0.371251387848366	0.3685386440245033	0.372984925865529	3	True
full_bilinear	Hippocampus	hippocampus_donor_disjoint	pretrained_vs_random_gene_vectors	mean_gene_pcc	gain	0.0081780656144793	0.0054115581649029	0.0120323695645396	3	True
full_bilinear	Hippocampus	hippocampus_donor_disjoint	pretrained_vs_random_gene_vectors	overall_mse	reduction	0.4851332669213199	0.4831113894072674	0.4868850287845614	3	True
residual_only	Hippocampus	hippocampus_donor_disjoint	pretrained_vs_constant_gene_vector	centered_full_matrix_pcc	gain	0.0532679719558874	0.0513922646324161	0.0542985828959336	3	True
residual_only	Hippocampus	hippocampus_donor_disjoint	pretrained_vs_constant_gene_vector	centered_rmse	reduction	0.0125697816890095	0.0120198232814201	0.0129671808511804	3	True
residual_only	Hippocampus	hippocampus_donor_disjoint	pretrained_vs_constant_gene_vector	mean_gene_pcc	gain	4.622110016183623e-05	-0.0011830540244183	0.001017323227084	3	True
residual_only	Hippocampus	hippocampus_donor_disjoint	pretrained_vs_random_gene_vectors	centered_full_matrix_pcc	gain	0.0729258897541548	0.0668344546027539	0.0773248023393409	3	True
residual_only	Hippocampus	hippocampus_donor_disjoint	pretrained_vs_random_gene_vectors	centered_rmse	reduction	0.0155840831412451	0.0144076162450057	0.0162664625446242	3	True
residual_only	Hippocampus	hippocampus_donor_disjoint	pretrained_vs_random_gene_vectors	mean_gene_pcc	gain	0.0138160777494035	0.0053497153531204	0.0196832715117104	3	True
bias_free	NAc	nac	pretrained_vs_constant_gene_vector	abundance_error_fraction_reduced	fraction reduced	0.5303353337987672	0.4964263364289464	0.5716405307020629	3	True
bias_free	NAc	nac	pretrained_vs_constant_gene_vector	abundance_pcc	gain	NA	NA	NA	3	False
bias_free	NAc	nac	pretrained_vs_constant_gene_vector	abundance_rmse	reduction	0.2761494737793578	0.2539976753437032	0.3029695965592555	3	True
bias_free	NAc	nac	pretrained_vs_constant_gene_vector	centered_error_fraction_reduced	fraction reduced	0.0059158908141574	0.0023973916571798	0.008887537568419	3	True
bias_free	NAc	nac	pretrained_vs_constant_gene_vector	centered_full_matrix_pcc	gain	0.0493207294583988	0.048432135971635	0.0499174399187042	3	True
bias_free	NAc	nac	pretrained_vs_constant_gene_vector	centered_rmse	reduction	0.0043238053956944	0.0017502445493591	0.0064981076024794	3	True
bias_free	NAc	nac	pretrained_vs_constant_gene_vector	full_matrix_pcc	gain	0.3299679618752614	0.3265364232149919	0.3321486709466254	3	True
bias_free	NAc	nac	pretrained_vs_constant_gene_vector	mean_gene_pcc	gain	-0.0019031581204123	-0.0022569975936341	-0.0016097895015162	3	True
bias_free	NAc	nac	pretrained_vs_constant_gene_vector	overall_mse	reduction	0.4200148063291615	0.3849518842566781	0.4533080470018924	3	True
bias_free	NAc	nac	pretrained_vs_random_gene_vectors	abundance_error_fraction_reduced	fraction reduced	0.5685465553256265	0.5390577248258657	0.6103450964185663	3	True
bias_free	NAc	nac	pretrained_vs_random_gene_vectors	abundance_pcc	gain	0.764992127629626	0.7460131500028964	0.7826756426506224	3	True
bias_free	NAc	nac	pretrained_vs_random_gene_vectors	abundance_rmse	reduction	0.3142862426636539	0.2935543252575429	0.3454891741278817	3	True
bias_free	NAc	nac	pretrained_vs_random_gene_vectors	centered_error_fraction_reduced	fraction reduced	0.0105730615829995	0.0078420168829163	0.0132194144444854	3	True
bias_free	NAc	nac	pretrained_vs_random_gene_vectors	centered_full_matrix_pcc	gain	0.066390692564218	0.0629991345659687	0.0685500692981166	3	True
bias_free	NAc	nac	pretrained_vs_random_gene_vectors	centered_rmse	reduction	0.0077531328491274	0.005748695597983	0.0096971273960821	3	True
bias_free	NAc	nac	pretrained_vs_random_gene_vectors	full_matrix_pcc	gain	0.3693449377289766	0.361475126449916	0.3788939226294832	3	True
bias_free	NAc	nac	pretrained_vs_random_gene_vectors	mean_gene_pcc	gain	0.0021422152089898	0.001799531251631	0.0024484999606081	3	True
bias_free	NAc	nac	pretrained_vs_random_gene_vectors	overall_mse	reduction	0.4983517518983156	0.4674052966891713	0.5387144670216721	3	True
concat_mlp	NAc	nac	pretrained_vs_constant_gene_vector	abundance_error_fraction_reduced	fraction reduced	0.5620269000292103	0.5467982947023039	0.5765398846727936	3	True
concat_mlp	NAc	nac	pretrained_vs_constant_gene_vector	abundance_pcc	gain	NA	NA	NA	3	False
concat_mlp	NAc	nac	pretrained_vs_constant_gene_vector	abundance_rmse	reduction	0.2960776024853748	0.2863423620195998	0.3058640497448051	3	True
concat_mlp	NAc	nac	pretrained_vs_constant_gene_vector	centered_error_fraction_reduced	fraction reduced	0.0060842348133255	0.0030479034934753	0.0082211003171208	3	True
concat_mlp	NAc	nac	pretrained_vs_constant_gene_vector	centered_full_matrix_pcc	gain	0.0484955654562977	0.0473976179012489	0.049676878245326	3	True
concat_mlp	NAc	nac	pretrained_vs_constant_gene_vector	centered_rmse	reduction	0.0044481684325203	0.0022256124294421	0.0060143454655672	3	True
concat_mlp	NAc	nac	pretrained_vs_constant_gene_vector	full_matrix_pcc	gain	0.3320271430075321	0.3304197851745433	0.3335378931092272	3	True
concat_mlp	NAc	nac	pretrained_vs_constant_gene_vector	mean_gene_pcc	gain	0.0003202088062653	-0.0003586277369269	0.0010613929847577	3	True
concat_mlp	NAc	nac	pretrained_vs_constant_gene_vector	overall_mse	reduction	0.4435369298295604	0.4262894683995473	0.4596918495723274	3	True
concat_mlp	NAc	nac	pretrained_vs_random_gene_vectors	abundance_error_fraction_reduced	fraction reduced	0.5852407557826341	0.5749376582620744	0.5945024118884924	3	True
concat_mlp	NAc	nac	pretrained_vs_random_gene_vectors	abundance_pcc	gain	0.7782917763609033	0.7529163774175236	0.8091507400569895	3	True
concat_mlp	NAc	nac	pretrained_vs_random_gene_vectors	abundance_rmse	reduction	0.3201581936729374	0.3148803355052071	0.3250505106399936	3	True
concat_mlp	NAc	nac	pretrained_vs_random_gene_vectors	centered_error_fraction_reduced	fraction reduced	0.0111043223543537	0.0086120363147475	0.0130541330290003	3	True
concat_mlp	NAc	nac	pretrained_vs_random_gene_vectors	centered_full_matrix_pcc	gain	0.0610204538168993	0.0598228122795921	0.0624847512765965	3	True
concat_mlp	NAc	nac	pretrained_vs_random_gene_vectors	centered_rmse	reduction	0.0081477241352562	0.0063150424871036	0.0095855109497626	3	True
concat_mlp	NAc	nac	pretrained_vs_random_gene_vectors	full_matrix_pcc	gain	0.3605060102083979	0.3513981465506525	0.3708546991625125	3	True
concat_mlp	NAc	nac	pretrained_vs_random_gene_vectors	mean_gene_pcc	gain	0.004233426153911	0.0035739856363393	0.0050393499700385	3	True
concat_mlp	NAc	nac	pretrained_vs_random_gene_vectors	overall_mse	reduction	0.4971001818702523	0.4890664592384466	0.501179619254438	3	True
full_bilinear	NAc	nac	pretrained_vs_constant_gene_vector	abundance_error_fraction_reduced	fraction reduced	0.5362097120286053	0.5250257842181391	0.5581053082041707	3	True
full_bilinear	NAc	nac	pretrained_vs_constant_gene_vector	abundance_pcc	gain	NA	NA	NA	3	False
full_bilinear	NAc	nac	pretrained_vs_constant_gene_vector	abundance_rmse	reduction	0.2796705069102316	0.2715072524976316	0.29345615279015	3	True
full_bilinear	NAc	nac	pretrained_vs_constant_gene_vector	centered_error_fraction_reduced	fraction reduced	0.0074247465073104	0.0060455254568467	0.0095440232102378	3	True
full_bilinear	NAc	nac	pretrained_vs_constant_gene_vector	centered_full_matrix_pcc	gain	0.0513818107250041	0.0489881707016777	0.0537591295855011	3	True
full_bilinear	NAc	nac	pretrained_vs_constant_gene_vector	centered_rmse	reduction	0.0054316935821032	0.0044198115159117	0.0069881002963609	3	True
full_bilinear	NAc	nac	pretrained_vs_constant_gene_vector	full_matrix_pcc	gain	0.3322239706597525	0.3286482750729423	0.337753863949556	3	True
full_bilinear	NAc	nac	pretrained_vs_constant_gene_vector	mean_gene_pcc	gain	0.0005702634608906	-0.0011823975235101	0.0015731180818228	3	True
full_bilinear	NAc	nac	pretrained_vs_constant_gene_vector	overall_mse	reduction	0.4277957685336814	0.4143448983858446	0.440516975066803	3	True
full_bilinear	NAc	nac	pretrained_vs_random_gene_vectors	abundance_error_fraction_reduced	fraction reduced	0.5713637835795301	0.5529580441175925	0.5939811942198159	3	True
full_bilinear	NAc	nac	pretrained_vs_random_gene_vectors	abundance_pcc	gain	0.7683383407518548	0.7448331087315344	0.7809992698396719	3	True
full_bilinear	NAc	nac	pretrained_vs_random_gene_vectors	abundance_rmse	reduction	0.3150047558052414	0.3011762907216108	0.3313102197625405	3	True
full_bilinear	NAc	nac	pretrained_vs_random_gene_vectors	centered_error_fraction_reduced	fraction reduced	0.0104644447296484	0.0093184145440615	0.0122409448877576	3	True
full_bilinear	NAc	nac	pretrained_vs_random_gene_vectors	centered_full_matrix_pcc	gain	0.0665827433918508	0.064249624871282	0.0679847787993137	3	True
full_bilinear	NAc	nac	pretrained_vs_random_gene_vectors	centered_rmse	reduction	0.0076724297174223	0.0068294437624067	0.0089811074579271	3	True
full_bilinear	NAc	nac	pretrained_vs_random_gene_vectors	full_matrix_pcc	gain	0.3700660269501614	0.3584497009189042	0.3774812152838103	3	True
full_bilinear	NAc	nac	pretrained_vs_random_gene_vectors	mean_gene_pcc	gain	0.003248206207035	0.0032286632987364	0.0032715853065046	3	True
full_bilinear	NAc	nac	pretrained_vs_random_gene_vectors	overall_mse	reduction	0.4975265967231361	0.4829265434720091	0.5152619762867143	3	True
residual_only	NAc	nac	pretrained_vs_constant_gene_vector	centered_full_matrix_pcc	gain	0.0339236515306835	0.0331842103778598	0.0346466405119538	3	True
residual_only	NAc	nac	pretrained_vs_constant_gene_vector	centered_rmse	reduction	0.0040663580983468	0.0011198571729498	0.0058025994621009	3	True
residual_only	NAc	nac	pretrained_vs_constant_gene_vector	mean_gene_pcc	gain	0.0002692252741614	0.0001282379215012	0.0003444940587817	3	True
residual_only	NAc	nac	pretrained_vs_random_gene_vectors	centered_full_matrix_pcc	gain	0.0412421671777187	0.0394775896568175	0.0430136532301632	3	True
residual_only	NAc	nac	pretrained_vs_random_gene_vectors	centered_rmse	reduction	0.0083327026802412	0.0067041687798157	0.0095723650962948	3	True
residual_only	NAc	nac	pretrained_vs_random_gene_vectors	mean_gene_pcc	gain	0.0023087019564319	0.0009361370617611	0.0040283709886421	3	True
