## Supplementary material for "Pretrained gene representations transfer mean expression more broadly than spatial patterns in virtual spatial transcriptomics": Source Data: figure_4_architecture_stability.tsv

architecture	cohort	upstream_cohort	seed	variant	upstream_variant	pass
bias_free	Hippocampus	hippocampus_donor_disjoint	42	constant_gene_vector	constant	True
bias_free	Hippocampus	hippocampus_donor_disjoint	42	pretrained_gene_vectors	decima	True
bias_free	Hippocampus	hippocampus_donor_disjoint	42	random_gene_vectors	random	True
bias_free	Hippocampus	hippocampus_donor_disjoint	123	constant_gene_vector	constant	True
bias_free	Hippocampus	hippocampus_donor_disjoint	123	pretrained_gene_vectors	decima	True
bias_free	Hippocampus	hippocampus_donor_disjoint	123	random_gene_vectors	random	True
bias_free	Hippocampus	hippocampus_donor_disjoint	456	constant_gene_vector	constant	True
bias_free	Hippocampus	hippocampus_donor_disjoint	456	pretrained_gene_vectors	decima	True
bias_free	Hippocampus	hippocampus_donor_disjoint	456	random_gene_vectors	random	True
bias_free	DLPFC	dlpfc	42	constant_gene_vector	constant	True
bias_free	DLPFC	dlpfc	42	pretrained_gene_vectors	decima	True
bias_free	DLPFC	dlpfc	42	random_gene_vectors	random	True
bias_free	DLPFC	dlpfc	123	constant_gene_vector	constant	True
bias_free	DLPFC	dlpfc	123	pretrained_gene_vectors	decima	True
bias_free	DLPFC	dlpfc	123	random_gene_vectors	random	True
bias_free	DLPFC	dlpfc	456	constant_gene_vector	constant	True
bias_free	DLPFC	dlpfc	456	pretrained_gene_vectors	decima	True
bias_free	DLPFC	dlpfc	456	random_gene_vectors	random	True
bias_free	NAc	nac	42	constant_gene_vector	constant	True
bias_free	NAc	nac	42	pretrained_gene_vectors	decima	True
bias_free	NAc	nac	42	random_gene_vectors	random	True
bias_free	NAc	nac	123	constant_gene_vector	constant	True
bias_free	NAc	nac	123	pretrained_gene_vectors	decima	True
bias_free	NAc	nac	123	random_gene_vectors	random	True
bias_free	NAc	nac	456	constant_gene_vector	constant	True
bias_free	NAc	nac	456	pretrained_gene_vectors	decima	True
bias_free	NAc	nac	456	random_gene_vectors	random	True
bias_free	HER2ST	her2st	42	constant_gene_vector	constant	True
bias_free	HER2ST	her2st	42	pretrained_gene_vectors	decima	True
bias_free	HER2ST	her2st	42	random_gene_vectors	random	True
bias_free	HER2ST	her2st	123	constant_gene_vector	constant	True
bias_free	HER2ST	her2st	123	pretrained_gene_vectors	decima	True
bias_free	HER2ST	her2st	123	random_gene_vectors	random	True
bias_free	HER2ST	her2st	456	constant_gene_vector	constant	True
bias_free	HER2ST	her2st	456	pretrained_gene_vectors	decima	True
bias_free	HER2ST	her2st	456	random_gene_vectors	random	True
concat_mlp	Hippocampus	hippocampus_donor_disjoint	42	constant_gene_vector	constant	True
concat_mlp	Hippocampus	hippocampus_donor_disjoint	42	pretrained_gene_vectors	decima	True
concat_mlp	Hippocampus	hippocampus_donor_disjoint	42	random_gene_vectors	random	True
concat_mlp	Hippocampus	hippocampus_donor_disjoint	123	constant_gene_vector	constant	True
concat_mlp	Hippocampus	hippocampus_donor_disjoint	123	pretrained_gene_vectors	decima	True
concat_mlp	Hippocampus	hippocampus_donor_disjoint	123	random_gene_vectors	random	True
concat_mlp	Hippocampus	hippocampus_donor_disjoint	456	constant_gene_vector	constant	True
concat_mlp	Hippocampus	hippocampus_donor_disjoint	456	pretrained_gene_vectors	decima	True
concat_mlp	Hippocampus	hippocampus_donor_disjoint	456	random_gene_vectors	random	True
concat_mlp	DLPFC	dlpfc	42	constant_gene_vector	constant	True
concat_mlp	DLPFC	dlpfc	42	pretrained_gene_vectors	decima	True
concat_mlp	DLPFC	dlpfc	42	random_gene_vectors	random	True
concat_mlp	DLPFC	dlpfc	123	constant_gene_vector	constant	True
concat_mlp	DLPFC	dlpfc	123	pretrained_gene_vectors	decima	True
concat_mlp	DLPFC	dlpfc	123	random_gene_vectors	random	True
concat_mlp	DLPFC	dlpfc	456	constant_gene_vector	constant	True
concat_mlp	DLPFC	dlpfc	456	pretrained_gene_vectors	decima	True
concat_mlp	DLPFC	dlpfc	456	random_gene_vectors	random	True
concat_mlp	NAc	nac	42	constant_gene_vector	constant	True
concat_mlp	NAc	nac	42	pretrained_gene_vectors	decima	True
concat_mlp	NAc	nac	42	random_gene_vectors	random	True
concat_mlp	NAc	nac	123	constant_gene_vector	constant	True
concat_mlp	NAc	nac	123	pretrained_gene_vectors	decima	True
concat_mlp	NAc	nac	123	random_gene_vectors	random	True
concat_mlp	NAc	nac	456	constant_gene_vector	constant	True
concat_mlp	NAc	nac	456	pretrained_gene_vectors	decima	True
concat_mlp	NAc	nac	456	random_gene_vectors	random	True
concat_mlp	HER2ST	her2st	42	constant_gene_vector	constant	True
concat_mlp	HER2ST	her2st	42	pretrained_gene_vectors	decima	True
concat_mlp	HER2ST	her2st	42	random_gene_vectors	random	True
concat_mlp	HER2ST	her2st	123	constant_gene_vector	constant	True
concat_mlp	HER2ST	her2st	123	pretrained_gene_vectors	decima	True
concat_mlp	HER2ST	her2st	123	random_gene_vectors	random	True
concat_mlp	HER2ST	her2st	456	constant_gene_vector	constant	True
concat_mlp	HER2ST	her2st	456	pretrained_gene_vectors	decima	True
concat_mlp	HER2ST	her2st	456	random_gene_vectors	random	True
residual_only	Hippocampus	hippocampus_donor_disjoint	42	constant_gene_vector	constant	True
residual_only	Hippocampus	hippocampus_donor_disjoint	42	pretrained_gene_vectors	decima	True
residual_only	Hippocampus	hippocampus_donor_disjoint	42	random_gene_vectors	random	True
residual_only	Hippocampus	hippocampus_donor_disjoint	123	constant_gene_vector	constant	True
residual_only	Hippocampus	hippocampus_donor_disjoint	123	pretrained_gene_vectors	decima	True
residual_only	Hippocampus	hippocampus_donor_disjoint	123	random_gene_vectors	random	True
residual_only	Hippocampus	hippocampus_donor_disjoint	456	constant_gene_vector	constant	True
residual_only	Hippocampus	hippocampus_donor_disjoint	456	pretrained_gene_vectors	decima	True
residual_only	Hippocampus	hippocampus_donor_disjoint	456	random_gene_vectors	random	True
residual_only	DLPFC	dlpfc	42	constant_gene_vector	constant	True
residual_only	DLPFC	dlpfc	42	pretrained_gene_vectors	decima	True
residual_only	DLPFC	dlpfc	42	random_gene_vectors	random	True
residual_only	DLPFC	dlpfc	123	constant_gene_vector	constant	True
residual_only	DLPFC	dlpfc	123	pretrained_gene_vectors	decima	True
residual_only	DLPFC	dlpfc	123	random_gene_vectors	random	True
residual_only	DLPFC	dlpfc	456	constant_gene_vector	constant	True
residual_only	DLPFC	dlpfc	456	pretrained_gene_vectors	decima	True
residual_only	DLPFC	dlpfc	456	random_gene_vectors	random	True
residual_only	NAc	nac	42	constant_gene_vector	constant	True
residual_only	NAc	nac	42	pretrained_gene_vectors	decima	True
residual_only	NAc	nac	42	random_gene_vectors	random	True
residual_only	NAc	nac	123	constant_gene_vector	constant	True
residual_only	NAc	nac	123	pretrained_gene_vectors	decima	True
residual_only	NAc	nac	123	random_gene_vectors	random	True
residual_only	NAc	nac	456	constant_gene_vector	constant	True
residual_only	NAc	nac	456	pretrained_gene_vectors	decima	True
residual_only	NAc	nac	456	random_gene_vectors	random	True
residual_only	HER2ST	her2st	42	constant_gene_vector	constant	True
residual_only	HER2ST	her2st	42	pretrained_gene_vectors	decima	True
residual_only	HER2ST	her2st	42	random_gene_vectors	random	True
residual_only	HER2ST	her2st	123	constant_gene_vector	constant	True
residual_only	HER2ST	her2st	123	pretrained_gene_vectors	decima	True
residual_only	HER2ST	her2st	123	random_gene_vectors	random	True
residual_only	HER2ST	her2st	456	constant_gene_vector	constant	True
residual_only	HER2ST	her2st	456	pretrained_gene_vectors	decima	True
residual_only	HER2ST	her2st	456	random_gene_vectors	random	True
