## Supplementary material for "Pretrained gene representations transfer mean expression more broadly than spatial patterns in virtual spatial transcriptomics": Source Data: figure_4_branch_effects.tsv

cohort	upstream_cohort	intervention	endpoint	mean_loss	min_loss	max_loss	n_runs
Hippocampus	hippocampus_donor_disjoint	permute_bias_given_correct_interaction	abundance_pcc	0.5991424752632311	0.5525416128390397	0.6602724613531414	3
Hippocampus	hippocampus_donor_disjoint	permute_bias_given_correct_interaction	centered_full_matrix_pcc	0.0491404165012534	0.04121922812878	0.0620076131722558	3
Hippocampus	hippocampus_donor_disjoint	permute_bias_given_correct_interaction	full_matrix_pcc	0.2958653223700235	0.2715451815164614	0.3284694571023988	3
Hippocampus	hippocampus_donor_disjoint	permute_bias_given_correct_interaction	mean_gene_pcc	0.0009437057578706	0.0008650695793381	0.0010303063519362	3
Hippocampus	hippocampus_donor_disjoint	permute_bias_given_correct_interaction	primary_centered_full_matrix_pcc	0.0497136274359926	0.0419103492171858	0.0619022725467919	3
Hippocampus	hippocampus_donor_disjoint	permute_bias_given_correct_interaction	primary_mean_within_section_gene_pcc	0.0010251245711733	0.0009980989536186	0.00105624961287	3
Hippocampus	hippocampus_donor_disjoint	permute_interaction_given_correct_bias	abundance_pcc	0.1507599947525975	0.1347731064651337	0.1761588780592263	3
Hippocampus	hippocampus_donor_disjoint	permute_interaction_given_correct_bias	centered_full_matrix_pcc	0.0598065219442789	0.0576968685889249	0.0634106356765126	3
Hippocampus	hippocampus_donor_disjoint	permute_interaction_given_correct_bias	full_matrix_pcc	0.0895695178434815	0.0814532390766605	0.1025668503200421	3
Hippocampus	hippocampus_donor_disjoint	permute_interaction_given_correct_bias	mean_gene_pcc	0.0263200155583747	0.0253330869258519	0.0268972142266527	3
Hippocampus	hippocampus_donor_disjoint	permute_interaction_given_correct_bias	primary_centered_full_matrix_pcc	0.0628070029976395	0.0607247405623437	0.0661453395159216	3
Hippocampus	hippocampus_donor_disjoint	permute_interaction_given_correct_bias	primary_mean_within_section_gene_pcc	0.029467817445205	0.0277492235598108	0.030692834760906	3
Hippocampus	hippocampus_donor_disjoint	zero_bias_interaction_only	abundance_pcc	0.3151962122744744	0.2725959862233226	0.3635480447830271	3
Hippocampus	hippocampus_donor_disjoint	zero_bias_interaction_only	centered_full_matrix_pcc	0.0118204314500311	0.0062873599323053	0.0198861017485649	3
Hippocampus	hippocampus_donor_disjoint	zero_bias_interaction_only	full_matrix_pcc	0.1532472267213499	0.1334803096883002	0.1779464966088131	3
Hippocampus	hippocampus_donor_disjoint	zero_bias_interaction_only	mean_gene_pcc	-0.0002206806203373	-0.0003122442878021	-9.220068870989528e-05	3
Hippocampus	hippocampus_donor_disjoint	zero_bias_interaction_only	primary_centered_full_matrix_pcc	0.0112608505007404	0.0067344214055593	0.0173361069651513	3
Hippocampus	hippocampus_donor_disjoint	zero_bias_interaction_only	primary_mean_within_section_gene_pcc	-0.0001509319904959	-0.0001895248064465	-8.624107177759854e-05	3
Hippocampus	hippocampus_donor_disjoint	zero_interaction_gene_vector_only	abundance_pcc	-0.0088176555552639	-0.0142862811413508	0.0010105565637156	3
Hippocampus	hippocampus_donor_disjoint	zero_interaction_gene_vector_only	full_matrix_pcc	0.0197670022339244	0.0162662174414687	0.0251701112172596	3
DLPFC	dlpfc	permute_bias_given_correct_interaction	abundance_pcc	0.5834755377242286	0.5539385466383816	0.6315761599776488	3
DLPFC	dlpfc	permute_bias_given_correct_interaction	centered_full_matrix_pcc	0.0458378621784931	0.0400635803677573	0.0535429410439501	3
DLPFC	dlpfc	permute_bias_given_correct_interaction	full_matrix_pcc	0.3147781035624858	0.2975115394767173	0.342551167152731	3
DLPFC	dlpfc	permute_bias_given_correct_interaction	mean_gene_pcc	0.0012757502751261	0.0009021533370378	0.001617542443536	3
DLPFC	dlpfc	permute_bias_given_correct_interaction	primary_centered_full_matrix_pcc	0.0357031428074382	0.0330094928484843	0.0402112990597064	3
DLPFC	dlpfc	permute_bias_given_correct_interaction	primary_mean_within_section_gene_pcc	0.001053259688943	0.0007893109255484	0.0013638522330682	3
DLPFC	dlpfc	permute_interaction_given_correct_bias	abundance_pcc	0.1747556178786355	0.165959918822328	0.1874727098043382	3
DLPFC	dlpfc	permute_interaction_given_correct_bias	centered_full_matrix_pcc	0.048082808157013	0.0440026078542585	0.0506450904906405	3
DLPFC	dlpfc	permute_interaction_given_correct_bias	full_matrix_pcc	0.1019404938141573	0.0977967329413906	0.1075733468612298	3
DLPFC	dlpfc	permute_interaction_given_correct_bias	mean_gene_pcc	0.0289291679738819	0.026608586267209	0.0309899930580776	3
DLPFC	dlpfc	permute_interaction_given_correct_bias	primary_centered_full_matrix_pcc	0.0404422267647783	0.0392204533372124	0.0414139235709809	3
DLPFC	dlpfc	permute_interaction_given_correct_bias	primary_mean_within_section_gene_pcc	0.0251050180605912	0.024602601432543	0.0256632822357189	3
DLPFC	dlpfc	zero_bias_interaction_only	abundance_pcc	0.2992385156375464	0.2746252355746168	0.340048634590798	3
DLPFC	dlpfc	zero_bias_interaction_only	centered_full_matrix_pcc	0.0115808841899334	0.0098326480220823	0.0148361613953403	3
DLPFC	dlpfc	zero_bias_interaction_only	full_matrix_pcc	0.1580202165471501	0.1454716610888819	0.1774447274553076	3
DLPFC	dlpfc	zero_bias_interaction_only	mean_gene_pcc	1.1100619668978169e-06	-3.0199151309903693e-05	5.657599937500257e-05	3
DLPFC	dlpfc	zero_bias_interaction_only	primary_centered_full_matrix_pcc	0.0094356674711588	0.0081405833637935	0.0116218041605127	3
DLPFC	dlpfc	zero_bias_interaction_only	primary_mean_within_section_gene_pcc	7.507974398576756e-05	5.546840918070617e-05	9.331881795840435e-05	3
DLPFC	dlpfc	zero_interaction_gene_vector_only	abundance_pcc	-0.0099460544485759	-0.0174471809372007	-0.0046691335417976	3
DLPFC	dlpfc	zero_interaction_gene_vector_only	full_matrix_pcc	0.0116894817420999	0.0050604741324631	0.0153224095691577	3
NAc	nac	permute_bias_given_correct_interaction	abundance_pcc	0.5560098731731199	0.5404187295503493	0.5712983990653482	3
NAc	nac	permute_bias_given_correct_interaction	centered_full_matrix_pcc	0.0497632228974121	0.0452101242527714	0.0546613770246023	3
NAc	nac	permute_bias_given_correct_interaction	full_matrix_pcc	0.2804735472391571	0.2719294384465531	0.2904014321632566	3
NAc	nac	permute_bias_given_correct_interaction	mean_gene_pcc	0.0011498077160957	0.0009669285232768	0.0012762181055567	3
NAc	nac	permute_bias_given_correct_interaction	primary_centered_full_matrix_pcc	0.0370896816084434	0.0332487751631558	0.041300191009761	3
NAc	nac	permute_bias_given_correct_interaction	primary_mean_within_section_gene_pcc	0.0005770103402617	0.0004097894157599	0.0007235477803968	3
NAc	nac	permute_interaction_given_correct_bias	abundance_pcc	0.2077718987860529	0.1897293571238753	0.225787750295018	3
NAc	nac	permute_interaction_given_correct_bias	centered_full_matrix_pcc	0.0434642280757774	0.0414978277096318	0.0464182829952398	3
NAc	nac	permute_interaction_given_correct_bias	full_matrix_pcc	0.1121193892648098	0.1033956028518455	0.1218065783200567	3
NAc	nac	permute_interaction_given_correct_bias	mean_gene_pcc	0.0213308220302412	0.0212435590816505	0.0215000533782435	3
NAc	nac	permute_interaction_given_correct_bias	primary_centered_full_matrix_pcc	0.0345432685360378	0.0321050166966224	0.0364882215922933	3
NAc	nac	permute_interaction_given_correct_bias	primary_mean_within_section_gene_pcc	0.0198009671095375	0.0196166961847151	0.020014502308543	3
NAc	nac	zero_bias_interaction_only	abundance_pcc	0.3045203532933032	0.261253528847281	0.3312668073402827	3
NAc	nac	zero_bias_interaction_only	centered_full_matrix_pcc	0.0180729350868918	0.0136375075369415	0.0207671505938449	3
NAc	nac	zero_bias_interaction_only	full_matrix_pcc	0.1526404311750752	0.1319088662174032	0.1655858889267454	3
NAc	nac	zero_bias_interaction_only	mean_gene_pcc	-0.0001995156803107	-0.0003645787885206	-2.1529499113201456e-05	3
NAc	nac	zero_bias_interaction_only	primary_centered_full_matrix_pcc	0.0120176234406217	0.0083558133818936	0.014285796592822	3
NAc	nac	zero_bias_interaction_only	primary_mean_within_section_gene_pcc	-0.0001783649567635	-0.0002902600383927	-4.05177562050052e-05	3
NAc	nac	zero_interaction_gene_vector_only	abundance_pcc	-0.0149528228529215	-0.0186734994756455	-0.0109041556437605	3
NAc	nac	zero_interaction_gene_vector_only	full_matrix_pcc	0.0121613754627427	0.0108427853705327	0.014308834140138	3
HER2ST	her2st	permute_bias_given_correct_interaction	abundance_pcc	0.6412691976379253	0.6032903519061539	0.6658311963063035	3
HER2ST	her2st	permute_bias_given_correct_interaction	centered_full_matrix_pcc	0.044853033801907	0.0413055990681714	0.0501763778913381	3
HER2ST	her2st	permute_bias_given_correct_interaction	full_matrix_pcc	0.2856669715846018	0.2684271939217873	0.2992462873304043	3
HER2ST	her2st	permute_bias_given_correct_interaction	mean_gene_pcc	0.00084274294297	0.0005907043122626	0.0012422856003688	3
HER2ST	her2st	permute_bias_given_correct_interaction	primary_centered_full_matrix_pcc	0.0410517974182385	0.03874559156687	0.0443301485369625	3
HER2ST	her2st	permute_bias_given_correct_interaction	primary_mean_within_section_gene_pcc	0.0010634822093977	0.0007782268606808	0.0015530525034204	3
HER2ST	her2st	permute_interaction_given_correct_bias	abundance_pcc	0.0407616400681817	0.0241039235490817	0.0511094434389066	3
HER2ST	her2st	permute_interaction_given_correct_bias	centered_full_matrix_pcc	0.0209573619947793	0.0170554779970481	0.0233802576486341	3
HER2ST	her2st	permute_interaction_given_correct_bias	full_matrix_pcc	0.0241514046340132	0.0188261512411511	0.0298688359138109	3
HER2ST	her2st	permute_interaction_given_correct_bias	mean_gene_pcc	0.0092116865188608	0.0076915281831811	0.0110609615093819	3
HER2ST	her2st	permute_interaction_given_correct_bias	primary_centered_full_matrix_pcc	0.0195193917876185	0.0165420226150443	0.0213228418862178	3
HER2ST	her2st	permute_interaction_given_correct_bias	primary_mean_within_section_gene_pcc	0.0084829094913888	0.0069710306070551	0.009986836019227	3
HER2ST	her2st	zero_bias_interaction_only	abundance_pcc	0.2686535159229237	0.1508241842930248	0.335733886242145	3
HER2ST	her2st	zero_bias_interaction_only	centered_full_matrix_pcc	0.0186130572611762	0.0138299076348863	0.0231205272379717	3
HER2ST	her2st	zero_bias_interaction_only	full_matrix_pcc	0.1772252952979483	0.1419967191461035	0.1950169348480645	3
HER2ST	her2st	zero_bias_interaction_only	mean_gene_pcc	-1.936399838173286e-05	-0.0002318870015355	0.0003532782067974	3
HER2ST	her2st	zero_bias_interaction_only	primary_centered_full_matrix_pcc	0.016047139425089	0.0119902260382193	0.019565421415407	3
HER2ST	her2st	zero_bias_interaction_only	primary_mean_within_section_gene_pcc	0.0002009517360333	-4.780640479140619e-05	0.0006973570644133	3
HER2ST	her2st	zero_interaction_gene_vector_only	abundance_pcc	0.0367553535283308	0.0289854504389198	0.0447517028067209	3
HER2ST	her2st	zero_interaction_gene_vector_only	full_matrix_pcc	0.0393953266147368	0.0377923829521547	0.0410882848338446	3
