## Supplementary material for "Pretrained gene representations transfer mean expression more broadly than spatial patterns in virtual spatial transcriptomics": Source Data: figure_4_branch_error_effects.tsv

cohort	upstream_cohort	intervention	endpoint	direction	mean_increase	min_increase	max_increase	n_runs
Hippocampus	hippocampus_donor_disjoint	permute_bias_given_correct_interaction	abundance_rmse	perturbed minus complete; positive is worse	0.3906753193723967	0.365126273160187	0.4368209124861028	3
Hippocampus	hippocampus_donor_disjoint	permute_bias_given_correct_interaction	centered_mse	perturbed minus complete; positive is worse	0.0268621977730455	0.0218946639357877	0.0346125801911134	3
Hippocampus	hippocampus_donor_disjoint	permute_bias_given_correct_interaction	centered_rmse	perturbed minus complete; positive is worse	0.0098946578483656	0.0080727924722325	0.0127309626801501	3
Hippocampus	hippocampus_donor_disjoint	permute_bias_given_correct_interaction	full_matrix_mse	perturbed minus complete; positive is worse	0.5576737442980093	0.508687186225294	0.6432149716302642	3
Hippocampus	hippocampus_donor_disjoint	permute_bias_given_correct_interaction	gene_mean_mse	perturbed minus complete; positive is worse	0.5308115465249638	0.4867925222895062	0.6086023914391505	3
Hippocampus	hippocampus_donor_disjoint	permute_interaction_given_correct_bias	abundance_rmse	perturbed minus complete; positive is worse	0.1426714733933328	0.1285374887294044	0.1636303017759731	3
Hippocampus	hippocampus_donor_disjoint	permute_interaction_given_correct_bias	centered_mse	perturbed minus complete; positive is worse	0.0324460389495591	0.0314057812900734	0.0342596648603075	3
Hippocampus	hippocampus_donor_disjoint	permute_interaction_given_correct_bias	centered_rmse	perturbed minus complete; positive is worse	0.0119454293568368	0.0115564522179043	0.0126172262925314	3
Hippocampus	hippocampus_donor_disjoint	permute_interaction_given_correct_bias	full_matrix_mse	perturbed minus complete; positive is worse	0.1908877614349212	0.1726304962497469	0.2202445171855007	3
Hippocampus	hippocampus_donor_disjoint	permute_interaction_given_correct_bias	gene_mean_mse	perturbed minus complete; positive is worse	0.158441722485362	0.1409578255514506	0.1859848523251931	3
Hippocampus	hippocampus_donor_disjoint	zero_bias_interaction_only	abundance_rmse	perturbed minus complete; positive is worse	0.2179479075355206	0.2056568549350714	0.2372315599340333	3
Hippocampus	hippocampus_donor_disjoint	zero_bias_interaction_only	centered_mse	perturbed minus complete; positive is worse	0.0096296860981412	0.0038900036837687	0.0193904918621123	3
Hippocampus	hippocampus_donor_disjoint	zero_bias_interaction_only	centered_rmse	perturbed minus complete; positive is worse	0.0035526066696978	0.001438541638278	0.0071467572301577	3
Hippocampus	hippocampus_donor_disjoint	zero_bias_interaction_only	full_matrix_mse	perturbed minus complete; positive is worse	0.267728632461573	0.2462859660386764	0.3025653681603075	3
Hippocampus	hippocampus_donor_disjoint	zero_bias_interaction_only	gene_mean_mse	perturbed minus complete; positive is worse	0.2580989463634315	0.2423959623549073	0.2831748762981952	3
Hippocampus	hippocampus_donor_disjoint	zero_interaction_gene_vector_only	abundance_rmse	perturbed minus complete; positive is worse	-0.0176777208375621	-0.022213284766729	-0.0108264232162312	3
Hippocampus	hippocampus_donor_disjoint	zero_interaction_gene_vector_only	centered_mse	perturbed minus complete; positive is worse	0.0490617677183134	0.0466692215901143	0.0511978903029664	3
Hippocampus	hippocampus_donor_disjoint	zero_interaction_gene_vector_only	centered_rmse	perturbed minus complete; positive is worse	0.0180223894229324	0.0171377757719464	0.0188123525699202	3
Hippocampus	hippocampus_donor_disjoint	zero_interaction_gene_vector_only	full_matrix_mse	perturbed minus complete; positive is worse	0.0323449518084291	0.0279465625866728	0.0407811445909027	3
Hippocampus	hippocampus_donor_disjoint	zero_interaction_gene_vector_only	gene_mean_mse	perturbed minus complete; positive is worse	-0.0167168159098846	-0.0210110430141479	-0.0104167457120641	3
DLPFC	dlpfc	permute_bias_given_correct_interaction	abundance_rmse	perturbed minus complete; positive is worse	0.4960037283329443	0.4740253616847815	0.5397141275963097	3
DLPFC	dlpfc	permute_bias_given_correct_interaction	centered_mse	perturbed minus complete; positive is worse	0.0254515381383938	0.019453406965868	0.0317088056788756	3
DLPFC	dlpfc	permute_bias_given_correct_interaction	centered_rmse	perturbed minus complete; positive is worse	0.0085857102845956	0.0065504000483807	0.0107027946846662	3
DLPFC	dlpfc	permute_bias_given_correct_interaction	full_matrix_mse	perturbed minus complete; positive is worse	0.850700685137717	0.793692905792271	0.9518252461503968	3
DLPFC	dlpfc	permute_bias_given_correct_interaction	gene_mean_mse	perturbed minus complete; positive is worse	0.8252491469993236	0.7685005040218327	0.9201164404715224	3
DLPFC	dlpfc	permute_interaction_given_correct_bias	abundance_rmse	perturbed minus complete; positive is worse	0.2068318368432425	0.2050883972448081	0.2089596536514011	3
DLPFC	dlpfc	permute_interaction_given_correct_bias	centered_mse	perturbed minus complete; positive is worse	0.0267513985632209	0.0220466493292508	0.0298144600246637	3
DLPFC	dlpfc	permute_interaction_given_correct_bias	centered_rmse	perturbed minus complete; positive is worse	0.0090226184220504	0.0074214264682221	0.0100655539402427	3
DLPFC	dlpfc	permute_interaction_given_correct_bias	full_matrix_mse	perturbed minus complete; positive is worse	0.3106629397686397	0.309387926517803	0.3117751055368787	3
DLPFC	dlpfc	permute_interaction_given_correct_bias	gene_mean_mse	perturbed minus complete; positive is worse	0.2839115412054189	0.2810113272265747	0.2873412771885522	3
DLPFC	dlpfc	zero_bias_interaction_only	abundance_rmse	perturbed minus complete; positive is worse	0.2577188659209465	0.2363495953607535	0.2783851298506974	3
DLPFC	dlpfc	zero_bias_interaction_only	centered_mse	perturbed minus complete; positive is worse	0.0066163343748382	0.0040707241326085	0.0096926049033414	3
DLPFC	dlpfc	zero_bias_interaction_only	centered_rmse	perturbed minus complete; positive is worse	0.0022372181417365	0.0013730981944728	0.0032797996510263	3
DLPFC	dlpfc	zero_bias_interaction_only	full_matrix_mse	perturbed minus complete; positive is worse	0.3736553824185764	0.3400982672003199	0.411539551559827	3
DLPFC	dlpfc	zero_bias_interaction_only	gene_mean_mse	perturbed minus complete; positive is worse	0.367039048043738	0.3360275430677119	0.4018469466564854	3
DLPFC	dlpfc	zero_interaction_gene_vector_only	abundance_rmse	perturbed minus complete; positive is worse	-0.0142822905232588	-0.0324839619150399	0.0025946884488876	3
DLPFC	dlpfc	zero_interaction_gene_vector_only	centered_mse	perturbed minus complete; positive is worse	0.0464364838390604	0.0362762412715147	0.0529731680087817	3
DLPFC	dlpfc	zero_interaction_gene_vector_only	centered_rmse	perturbed minus complete; positive is worse	0.0156266390621434	0.0121918672832492	0.0178372818761769	3
DLPFC	dlpfc	zero_interaction_gene_vector_only	full_matrix_mse	perturbed minus complete; positive is worse	0.0299709177676357	-0.0011747097502747	0.0530433933819458	3
DLPFC	dlpfc	zero_interaction_gene_vector_only	gene_mean_mse	perturbed minus complete; positive is worse	-0.0164655660714246	-0.0374509510217884	0.0029833511450597	3
NAc	nac	permute_bias_given_correct_interaction	abundance_rmse	perturbed minus complete; positive is worse	0.3967402561902827	0.3729168240968489	0.4111733642417818	3
NAc	nac	permute_bias_given_correct_interaction	centered_mse	perturbed minus complete; positive is worse	0.0226446506826866	0.0178825144273915	0.0282160851804844	3
NAc	nac	permute_bias_given_correct_interaction	centered_rmse	perturbed minus complete; positive is worse	0.0077619266955372	0.0061328481155522	0.0096714016512684	3
NAc	nac	permute_bias_given_correct_interaction	full_matrix_mse	perturbed minus complete; positive is worse	0.6538810139297334	0.6052405316586924	0.6969838952707677	3
NAc	nac	permute_bias_given_correct_interaction	gene_mean_mse	perturbed minus complete; positive is worse	0.6312363632470473	0.5873580172313009	0.6687678100902834	3
NAc	nac	permute_interaction_given_correct_bias	abundance_rmse	perturbed minus complete; positive is worse	0.1566367959492454	0.1391203271642976	0.1708987469338801	3
NAc	nac	permute_interaction_given_correct_bias	centered_mse	perturbed minus complete; positive is worse	0.018019315029766	0.0165943609241772	0.0193170040843306	3
NAc	nac	permute_interaction_given_correct_bias	centered_rmse	perturbed minus complete; positive is worse	0.0061801830267021	0.0056892830522956	0.0066280488803864	3
NAc	nac	permute_interaction_given_correct_bias	full_matrix_mse	perturbed minus complete; positive is worse	0.2294512243682037	0.2077461913169398	0.2446870003759	3
NAc	nac	permute_interaction_given_correct_bias	gene_mean_mse	perturbed minus complete; positive is worse	0.2114319093384375	0.1884291872326087	0.2280926394517229	3
NAc	nac	zero_bias_interaction_only	abundance_rmse	perturbed minus complete; positive is worse	0.1727533267176672	0.1437398462193946	0.2018461952501815	3
NAc	nac	zero_bias_interaction_only	centered_mse	perturbed minus complete; positive is worse	0.0010208348530359	-0.003089718850989	0.0052149713843214	3
NAc	nac	zero_bias_interaction_only	centered_rmse	perturbed minus complete; positive is worse	0.0003506704306085	-0.0010622471285928	0.0017923344549557	3
NAc	nac	zero_bias_interaction_only	full_matrix_mse	perturbed minus complete; positive is worse	0.2372764001636138	0.1903640790829519	0.2765810037563141	3
NAc	nac	zero_bias_interaction_only	gene_mean_mse	perturbed minus complete; positive is worse	0.2362555653105782	0.1934537979339408	0.2756437517305395	3
NAc	nac	zero_interaction_gene_vector_only	abundance_rmse	perturbed minus complete; positive is worse	-0.0520697015170703	-0.062146775214198	-0.032243341584467	3
NAc	nac	zero_interaction_gene_vector_only	centered_mse	perturbed minus complete; positive is worse	0.0311361558504802	0.028884913988123	0.0336581848811614	3
NAc	nac	zero_interaction_gene_vector_only	centered_rmse	perturbed minus complete; positive is worse	0.010662487403428	0.0098887921871073	0.0115294040712292	3
NAc	nac	zero_interaction_gene_vector_only	full_matrix_mse	perturbed minus complete; positive is worse	-0.0284111596964426	-0.0396269331969048	-0.0075991777143866	3
NAc	nac	zero_interaction_gene_vector_only	gene_mean_mse	perturbed minus complete; positive is worse	-0.0595473155469223	-0.071665553059197	-0.0364840917025091	3
HER2ST	her2st	permute_bias_given_correct_interaction	abundance_rmse	perturbed minus complete; positive is worse	0.3857012306539153	0.3432760848879216	0.4164861354953008	3
HER2ST	her2st	permute_bias_given_correct_interaction	centered_mse	perturbed minus complete; positive is worse	0.026263573213662	0.0214171921137671	0.0351082457085691	3
HER2ST	her2st	permute_bias_given_correct_interaction	centered_rmse	perturbed minus complete; positive is worse	0.0092500729860115	0.0075472218788741	0.0123950669835239	3
HER2ST	her2st	permute_bias_given_correct_interaction	full_matrix_mse	perturbed minus complete; positive is worse	0.5988563825163663	0.5265383051576311	0.6537743109725813	3
HER2ST	her2st	permute_bias_given_correct_interaction	gene_mean_mse	perturbed minus complete; positive is worse	0.5725928093027046	0.5051211130438642	0.631509029153931	3
HER2ST	her2st	permute_interaction_given_correct_bias	abundance_rmse	perturbed minus complete; positive is worse	0.0172676100423709	0.0070322257748149	0.0311385238275373	3
HER2ST	her2st	permute_interaction_given_correct_bias	centered_mse	perturbed minus complete; positive is worse	0.0042912230754987	-0.0053700423616684	0.0140968672697772	3
HER2ST	her2st	permute_interaction_given_correct_bias	centered_rmse	perturbed minus complete; positive is worse	0.0015216186773516	-0.0018895781235124	0.0049899852223314	3
HER2ST	her2st	permute_interaction_given_correct_bias	full_matrix_mse	perturbed minus complete; positive is worse	0.0237317376865118	0.0197123341446436	0.0298454802652852	3
HER2ST	her2st	permute_interaction_given_correct_bias	gene_mean_mse	perturbed minus complete; positive is worse	0.0194405146110131	0.0075405313798301	0.0352155226269536	3
HER2ST	her2st	zero_bias_interaction_only	abundance_rmse	perturbed minus complete; positive is worse	0.1703663316762029	0.142642613233637	0.1928075244734554	3
HER2ST	her2st	zero_bias_interaction_only	centered_mse	perturbed minus complete; positive is worse	-0.0012422021774078	-0.0160743929313502	0.0123694540005327	3
HER2ST	her2st	zero_bias_interaction_only	centered_rmse	perturbed minus complete; positive is worse	-0.0004306242902765	-0.0056636818717872	0.0043794648466972	3
HER2ST	her2st	zero_bias_interaction_only	full_matrix_mse	perturbed minus complete; positive is worse	0.2147139667798114	0.1812540468942041	0.2549324294151773	3
HER2ST	her2st	zero_bias_interaction_only	gene_mean_mse	perturbed minus complete; positive is worse	0.2159561689572196	0.1812757144956102	0.2425629754146451	3
HER2ST	her2st	zero_interaction_gene_vector_only	abundance_rmse	perturbed minus complete; positive is worse	0.0892188446874639	0.034311883579561	0.1521714320553137	3
HER2ST	her2st	zero_interaction_gene_vector_only	centered_mse	perturbed minus complete; positive is worse	0.023842103248854	0.0061879626519885	0.0398515447457312	3
HER2ST	her2st	zero_interaction_gene_vector_only	centered_rmse	perturbed minus complete; positive is worse	0.0084041655299004	0.002174273850267	0.0140614297935715	3
HER2ST	her2st	zero_interaction_gene_vector_only	full_matrix_mse	perturbed minus complete; positive is worse	0.1316620510252097	0.0653746311856124	0.1967011070460964	3
HER2ST	her2st	zero_interaction_gene_vector_only	gene_mean_mse	perturbed minus complete; positive is worse	0.1078199477763557	0.0398878288367696	0.190513144394108	3
