## Supplementary material for "Pretrained gene representations transfer mean expression more broadly than spatial patterns in virtual spatial transcriptomics": Source Data: figure_4_branch_intervention_per_run.tsv

cohort	upstream_cohort	seed	condition	n_observations	n_genes	n_eligible_gene_pcc	n_finite_gene_pcc	n_constant_prediction_gene_pcc	full_matrix_pcc	full_matrix_mse	abundance_pcc	abundance_rmse	mean_gene_pcc	centered_full_matrix_pcc	centered_rmse	gene_mean_mse	centered_mse	decomposition_error	primary_mean_within_section_gene_pcc	primary_centered_full_matrix_pcc	primary_section_centered_rmse
Hippocampus	hippocampus_donor_disjoint	42	bias_correct__interaction_correct	53014080	3680	3482	3482	0	0.4271821180298332	2.062314928326013	0.8024377451729124	0.4840453192786032	0.0962954725878917	0.1648949159525511	1.3520410708297617	0.2342998711155249	1.8280150572104883	0.0	0.1035382614646085	0.1721072863650037	1.3498439717414783
Hippocampus	hippocampus_donor_disjoint	42	bias_correct__interaction_permuted	53014080	3680	3482	3482	0	0.3457288789531726	2.23494542457576	0.6676646387077787	0.6125828080080077	0.069398258361239	0.1065828543851519	1.3637036803898364	0.3752576966669755	1.859687727908785	-2.220446049250313e-16	0.0735768674497103	0.1105563574503504	1.3627514423591744
Hippocampus	hippocampus_donor_disjoint	42	bias_correct__interaction_zero	53014080	3680	3482	3482	3482	0.4093174399867882	2.090622076573725	0.815614987261069	0.4618320345118742	0.0	2.9125690621088486e-11	1.3701581107566922	0.2132888281013769	1.877333248472348	-2.220446049250313e-16	0.0	3.0699371223400776e-10	1.3703704028389148
Hippocampus	hippocampus_donor_disjoint	42	bias_permuted__interaction_correct	53014080	3680	3482	3482	0	0.1556369365133718	2.571002114551307	0.2498961323338727	0.8491715924387903	0.0954304030085536	0.1236756878237711	1.3601138633019942	0.7210923934050311	1.849909721146276	0.0	0.1025401625109899	0.1301969371478178	1.3587861346310726
Hippocampus	hippocampus_donor_disjoint	42	bias_permuted__interaction_permuted	53014080	3680	3482	3482	0	0.022206858394933	3.0585428370390937	0.0062948951030781	1.075690824537841	0.0685816513112591	0.0663823986886162	1.3789242499297023	1.1571107499949	1.9014320870441928	8.881784197001252e-16	0.0727078102906349	0.0708733188422988	1.3770074797015206
Hippocampus	hippocampus_donor_disjoint	42	bias_zero__interaction_correct	53014080	3680	3482	3482	0	0.2788672441628968	2.316649491511748	0.492993139355839	0.6950006270160605	0.0963876732766016	0.1556070832833281	1.3541135919704193	0.4830258715527171	1.8336236199590308	2.220446049250313e-16	0.1036245025363861	0.1623952632334931	1.3521873862544536
Hippocampus	hippocampus_donor_disjoint	123	bias_correct__interaction_correct	53014080	3680	3482	3482	0	0.4275180779912597	2.0593549887051736	0.8051832753335337	0.478216438260898	0.0892874745851564	0.1621609061936906	1.353020334984746	0.2286909618229393	1.8306640268822345	0.0	0.0992390064063786	0.171696030393966	1.3498657905615044
Hippocampus	hippocampus_donor_disjoint	123	bias_correct__interaction_permuted	53014080	3680	3482	3482	0	0.3428296138575177	2.2391432595746896	0.6638352756001012	0.6140630679355189	0.0625577290625369	0.1044640376047657	1.3645767872026504	0.3770734514023817	1.862069808172308	2.220446049250313e-16	0.0685461716454726	0.1109712898316223	1.3626029489838312
Hippocampus	hippocampus_donor_disjoint	123	bias_correct__interaction_zero	53014080	3680	3482	3482	3482	0.4112518605497909	2.0873015512918465	0.8194695564748846	0.4582229837311717	0.0	4.4882956540470325e-10	1.3701581107566925	0.2099683028194976	1.8773332484723488	2.220446049250313e-16	0.0	-1.2144140171002022e-10	1.370370402838915
Hippocampus	hippocampus_donor_disjoint	123	bias_permuted__interaction_correct	53014080	3680	3482	3482	0	0.0990486208888609	2.702569960335438	0.1449108139803923	0.9150373507470008	0.0882571682332201	0.1001532930214348	1.3657512976648962	0.8372933532620899	1.865276607073348	0.0	0.0981827567935086	0.109793757847174	1.362854480128903
Hippocampus	hippocampus_donor_disjoint	123	bias_permuted__interaction_permuted	53014080	3680	3482	3482	0	0.0157620486739961	3.0604922575544915	-0.0091416565254834	1.075608627622856	0.0613561375119203	0.0668745080811406	1.3796950162038597	1.156933919816724	1.903558337737768	-2.220446049250313e-16	0.0674172396381146	0.072266489428249	1.376584172619101
Hippocampus	hippocampus_donor_disjoint	123	bias_zero__interaction_correct	53014080	3680	3482	3482	0	0.2495715813824466	2.361920356865481	0.4416352305505066	0.7154479981949313	0.0895997188729585	0.1422748044451257	1.3601670922149038	0.5118658381211345	1.850054518744347	-2.220446049250313e-16	0.0994160364996423	0.1543599234288147	1.3552386991364624
Hippocampus	hippocampus_donor_disjoint	456	bias_correct__interaction_correct	53014080	3680	3482	3482	0	0.4275603672117467	2.062810749238424	0.8028222837344784	0.4864929506879236	0.0958599143359554	0.1655225433729509	1.351345758186772	0.2366753910690424	1.8261353581693816	-4.440892098500626e-16	0.1039979968322106	0.1729402628400191	1.3495216022845116
Hippocampus	hippocampus_donor_disjoint	456	bias_correct__interaction_permuted	53014080	3680	3482	3482	0	0.3249935168917045	2.2830552664239248	0.626663405675252	0.6501232524638967	0.0705268274101035	0.1021119076964382	1.3639629844793035	0.4226602433942356	1.860395023029689	0.0	0.0762487732723998	0.1067949233240975	1.3631605855585545
Hippocampus	hippocampus_donor_disjoint	456	bias_correct__interaction_zero	53014080	3680	3482	3482	3482	0.402390255994487	2.1035918938293268	0.8018117271707628	0.4756665274716923	0.0	4.5256682580036315e-10	1.3701581107566922	0.2262586453569782	1.877333248472348	4.440892098500626e-16	0.0	3.62490458074425e-10	1.370370402838915
Hippocampus	hippocampus_donor_disjoint	456	bias_permuted__interaction_correct	53014080	3680	3482	3482	0	0.1399790387205363	2.5839298242768938	0.2182089321369665	0.8565717231588239	0.0949241729936177	0.1213281351702264	1.3602259765794862	0.7337151169152769	1.850214707361617	-2.220446049250313e-16	0.1029769716851792	0.1276120022960189	1.3591607610577257
Hippocampus	hippocampus_donor_disjoint	456	bias_permuted__interaction_permuted	53014080	3680	3482	3482	0	0.0169726893345597	3.0162714530299395	-0.0007030619044388	1.0587212129128196	0.0694579973858638	0.0629373622278462	1.376728312470673	1.120890606671592	1.895380846358347	4.440892098500626e-16	0.0753268697009342	0.0677392197086036	1.3752311292504025
Hippocampus	hippocampus_donor_disjoint	456	bias_zero__interaction_correct	53014080	3680	3482	3482	0	0.2940800575234464	2.3090967152771005	0.5302262975111558	0.692149805622995	0.0961175112204556	0.1592351834406455	1.35278429982505	0.4790713534239497	1.8300253618531503	2.220446049250313e-16	0.1041875216386571	0.1662058414344597	1.3511999840241564
DLPFC	dlpfc	42	bias_correct__interaction_correct	155557280	3680	3593	3593	33	0.4561768706654432	2.510450008544995	0.8096586389199101	0.5735984869761702	0.0827053856855693	0.1503636833608469	1.4769681053711496	0.3290152242613517	2.181434784283644	-4.440892098500626e-16	0.0664348628752618	0.1147562957756696	1.460350859887361
DLPFC	dlpfc	42	bias_correct__interaction_permuted	155557280	3680	3593	3593	8	0.3583801377240526	2.8222251140818737	0.643698720097582	0.7825581406275713	0.05351646108921	0.100762957234707	1.486548980228836	0.6123972434624816	2.2098278706193923	0.0	0.0418322614427188	0.0740639923895279	1.466137749850484
DLPFC	dlpfc	42	bias_correct__interaction_zero	155557280	3680	3593	3593	3593	0.4408544610962855	2.563493401926941	0.8143277724617077	0.5761931754250579	0.0	-3.7851658186743103e-10	1.493818873398154	0.3319985754064115	2.231494826520529	0.0	0.0	-6.736201332377454e-11	1.469172386040294
DLPFC	dlpfc	42	bias_permuted__interaction_correct	155557280	3680	3593	3593	12	0.1519052666074341	3.304142914337266	0.2447467323632548	1.0476238486609517	0.0818032323485315	0.106456618237075	1.4854720414918896	1.0975157282831844	2.206627186054082	-4.440892098500626e-16	0.0656455519497134	0.0808676592615456	1.4649462111453826
DLPFC	dlpfc	42	bias_permuted__interaction_permuted	155557280	3680	3593	3593	39	0.0135090044576479	3.86412219627668	-0.0012115634918856	1.271385037439016	0.053272796357443	0.060438460538337	1.4992338986471958	1.6164199134238082	2.2477022828528703	8.881784197001252e-16	0.0417728228812245	0.0466254636377227	1.4760543280573566
DLPFC	dlpfc	42	bias_zero__interaction_correct	155557280	3680	3593	3593	0	0.3107052095765613	2.879778337040577	0.5350334033452933	0.8320203595275589	0.0827355848368792	0.1405310353387646	1.4790268619508602	0.6922578786683685	2.1875204583722088	0.0	0.0663793944660811	0.1066157124118761	1.461249792708969
DLPFC	dlpfc	123	bias_correct__interaction_correct	155557280	3680	3593	3593	282	0.4539166143050871	2.517890662942033	0.8036072322028651	0.5825538639733548	0.0853018181568363	0.1542949098857979	1.4759815915219765	0.3393690044302861	2.1785216585117464	4.440892098500626e-16	0.0660960398527687	0.1146954640132396	1.4600267650283587
DLPFC	dlpfc	123	bias_correct__interaction_permuted	155557280	3680	3593	3593	88	0.3534652126652357	2.8287164501932702	0.6327730071936247	0.7876422612181629	0.0543118250987586	0.1036498193951573	1.4860471454622193	0.6203803316568608	2.20833611853641	-8.881784197001252e-16	0.0404327576170498	0.0732815404422587	1.4661158349098316
DLPFC	dlpfc	123	bias_correct__interaction_zero	155557280	3680	3593	3593	3593	0.4392310527804083	2.555934732613269	0.8113290810695946	0.5695962658697307	0.0	-2.7374377745512944e-10	1.4938188733981534	0.3244399060927408	2.231494826520528	0.0	0.0	-1.8515508926701577e-12	1.4691723860402937
DLPFC	dlpfc	123	bias_permuted__interaction_correct	155557280	3680	3593	3593	91	0.1113654471523561	3.4697159090924297	0.1720310722252163	1.1222679915696645	0.0836842757133002	0.1007519688418477	1.4866843862066428	1.2594854449018085	2.210230464190622	-8.881784197001252e-16	0.0647321876197004	0.0744841649535331	1.4660842431366778
DLPFC	dlpfc	123	bias_permuted__interaction_permuted	155557280	3680	3593	3593	325	0.016261411424008	3.9104645344036832	0.0036050007180542	1.2907896329349249	0.0546603968527587	0.0644419666524837	1.4981076923610686	1.6661378764922778	2.244326657911406	-4.440892098500626e-16	0.0408135511517246	0.0476669392495926	1.4749548981938645
DLPFC	dlpfc	123	bias_zero__interaction_correct	155557280	3680	3593	3593	0	0.2764718868497795	2.92943021450186	0.4635585976120671	0.8609389938240523	0.0853248648190007	0.1394587484904575	1.4792613911730028	0.7412159510867715	2.188214263415088	4.440892098500626e-16	0.0660195878479505	0.1030736598527269	1.4617265605806644
DLPFC	dlpfc	456	bias_correct__interaction_correct	155557280	3680	3593	3593	160	0.4482377201168488	2.5465058604939133	0.8011711418324942	0.5926949259483321	0.075937934684858	0.1356924652469935	1.4816270061149042	0.3512872752448989	2.1952185852490143	0.0	0.0665215423859645	0.1141012869229778	1.462003911958845
DLPFC	dlpfc	456	bias_correct__interaction_permuted	155557280	3680	3593	3593	28	0.340664373255619	2.8558937870117163	0.6136984320281559	0.7991423855818506	0.049329348417649	0.0916898573927349	1.4890484325831264	0.6386285524334511	2.217265234578265	0.0	0.0414723718724528	0.0748808335857654	1.4671474469125882
DLPFC	dlpfc	456	bias_correct__interaction_zero	155557280	3680	3593	3593	3593	0.4431772459843856	2.5453311507436385	0.8186183227696949	0.5602109640332921	0.0	5.545351040790209e-10	1.4938188733981534	0.3138363242231105	2.231494826520529	-4.440892098500626e-16	0.0	-1.460909636778396e-11	1.4691723860402937
DLPFC	dlpfc	456	bias_permuted__interaction_correct	155557280	3680	3593	3593	25	0.1507261806401315	3.3530897639643964	0.2472325951941126	1.0669666216660738	0.0746303796400534	0.0956288848792361	1.4881774061632849	1.1384177717495148	2.2146719922148823	-4.440892098500626e-16	0.065514926477752	0.0810917940744935	1.465888799260957
DLPFC	dlpfc	456	bias_permuted__interaction_permuted	155557280	3680	3593	3593	182	0.0137074819950181	4.014841531953288	0.0008002162048085	1.3245182152705468	0.0492820713534461	0.0559445823524486	1.5034936080242622	1.7543485025834746	2.260493029369814	-4.440892098500626e-16	0.0415470392492543	0.0484718812475734	1.4793052310319963
DLPFC	dlpfc	456	bias_zero__interaction_correct	155557280	3680	3593	3593	0	0.297093459019588	2.886604127694233	0.5181294650852699	0.8290445213090856	0.075881358685483	0.1256186220946158	1.483000104309377	0.6873148183126108	2.199289309381623	-4.440892098500626e-16	0.0664282235680061	0.1055566720338076	1.4625390327436296
NAc	nac	42	bias_correct__interaction_correct	128733760	3680	3553	3553	10	0.4151407665959826	2.457193802628705	0.7740168416413705	0.5818833119504982	0.0748607561741375	0.151435305269744	1.4555430649425058	0.3385881887264808	2.118605613902224	8.881784197001252e-16	0.0654815482802222	0.1184492613521296	1.4490198046965546
NAc	nac	42	bias_correct__interaction_permuted	128733760	3680	3553	3553	3	0.3039847799734553	2.701880803004605	0.5662182527021049	0.7527820588843784	0.0533607027958939	0.1099374775601122	1.4612323479948015	0.5666808281782038	2.135199974826401	0.0	0.045864852095507	0.0863442446555072	1.451758567167846
NAc	nac	42	bias_correct__interaction_zero	128733760	3680	3553	3553	3553	0.4038082597184251	2.4495946249143183	0.7892976550807291	0.5496399703660312	0.0	9.898451949479895e-11	1.4654318571296132	0.3021040970239717	2.147490527890347	0.0	0.0	6.982043315697238e-11	1.4531922656611498
NAc	nac	42	bias_permuted__interaction_correct	128733760	3680	3553	3553	2	0.136050995488321	3.116612417488445	0.2177043507377085	0.9880138921827156	0.0735845380685807	0.1020171378548812	1.463024595262297	0.9761714511460386	2.140440966342408	-4.440892098500626e-16	0.0647580004998253	0.0817291826997161	1.4525662992865271
NAc	nac	42	bias_permuted__interaction_permuted	128733760	3680	3553	3553	13	0.0251240756554857	3.6821086054085743	0.0077678402013547	1.21209448514029	0.0521604258659755	0.0639321192311683	1.4875938842644756	1.4691730409075046	2.2129355645010698	0.0	0.0453548041050073	0.0538260891672292	1.4694334690781332
NAc	nac	42	bias_zero__interaction_correct	128733760	3680	3553	3553	0	0.2495548776692372	2.733774806385019	0.4427500343010878	0.7837295072006798	0.0748822856732507	0.130668154675899	1.4558649889079684	0.6142319404570203	2.119542865927999	-4.440892098500626e-16	0.0655220660364272	0.1041634647593076	1.4480084387137842
NAc	nac	123	bias_correct__interaction_correct	128733760	3680	3553	3553	89	0.4148721166508451	2.4830786760514454	0.7710562697612535	0.6076564268089819	0.0757861606732974	0.1516064560306343	1.453902453058384	0.3692463330422595	2.1138323430091863	-4.440892098500626e-16	0.0667255108770086	0.1195025254586895	1.447774793218309
NAc	nac	123	bias_correct__interaction_permuted	128733760	3680	3553	3553	12	0.3114765137989996	2.690824867368385	0.5813269126373782	0.7467767539732796	0.0545373070424677	0.1091298825081737	1.4605305019387704	0.5576755202748682	2.133149347093517	0.0	0.0469538080416543	0.0844659581394916	1.4516023821413289
NAc	nac	123	bias_correct__interaction_zero	128733760	3680	3553	3553	3553	0.4040293312803124	2.445071307873409	0.7897297692368991	0.5455096515947838	0.0	6.31297498017161e-10	1.4654318571296132	0.2975807799830624	2.147490527890348	-8.881784197001252e-16	0.0	1.7231165702638959e-10	1.4531922656611498
NAc	nac	123	bias_permuted__interaction_correct	128733760	3680	3553	3553	20	0.1244706844875885	3.180062571322213	0.1997578706959054	1.0188297910507638	0.0745798841538439	0.096945079006032	1.4635738547096524	1.038014143132543	2.142048428189671	-4.440892098500626e-16	0.0661278170523801	0.0782023344489285	1.4529413822978543
NAc	nac	123	bias_permuted__interaction_permuted	128733760	3680	3553	3553	121	0.0250002292038569	3.759496280398867	0.0111394294458488	1.2473105936342843	0.0527364753148452	0.0645175551423051	1.4844906747455695	1.555783716992311	2.2037125634065564	0.0	0.0461100217985019	0.053953453363137	1.467701910222648
NAc	nac	123	bias_zero__interaction_correct	128733760	3680	3553	3553	0	0.254445578269768	2.727962793703021	0.4500155460689078	0.7803303654924073	0.076150739461818	0.1317923089007454	1.4556947875133397	0.6089154793095138	2.119047314393508	-4.440892098500626e-16	0.0670157709154014	0.1060912651115399	1.4478528250645644
NAc	nac	456	bias_correct__interaction_correct	128733760	3680	3553	3553	106	0.4202175849998916	2.4778987453143726	0.7824991924050239	0.6010603847419831	0.0743167641395097	0.1514343340268329	1.4548625911776658	0.3612735861061807	2.116625159208192	0.0	0.065246985487061	0.1180808595965899	1.448338132778312
NAc	nac	456	bias_correct__interaction_permuted	128733760	3680	3553	3553	26	0.2984110066798349	2.713819226726144	0.5567114421100058	0.7609516984915414	0.0530732050578592	0.105016051031593	1.4610858083250902	0.5790474874371618	2.1347717392889822	-4.440892098500626e-16	0.0452324831785179	0.0815926380042966	1.4514776064694488
NAc	nac	456	bias_correct__interaction_zero	128733760	3680	3553	3553	3553	0.4059087508597536	2.438271812117468	0.7934033480487844	0.5392413969894372	0.0	1.0703479336732558e-10	1.4654318571296134	0.2907812842271199	2.147490527890348	-4.440892098500626e-16	0.0	1.2567838302861355e-10	1.45319226566115
NAc	nac	456	bias_permuted__interaction_correct	128733760	3680	3553	3553	18	0.1482881465533384	3.083139276973065	0.2420804628546745	0.973977208838832	0.0733498356162328	0.1062242097740615	1.460995439293218	0.9486316033374816	2.1345076736355835	0.0	0.064837196071301	0.0848320844334341	1.4510260414879783
NAc	nac	456	bias_permuted__interaction_permuted	128733760	3680	3553	3553	146	0.0099667280114385	3.851488000244099	-0.0181536431075274	1.280080100198567	0.0521144337585289	0.0608323390560012	1.4875761954668825	1.638605062924374	2.2128829373197245	8.881784197001252e-16	0.0451904975690586	0.0510974196492704	1.4688710471149895
NAc	nac	456	bias_zero__interaction_correct	128733760	3680	3553	3553	0	0.2883087187824883	2.6682628243973245	0.5212456635577428	0.7448002309613777	0.0745292028928081	0.1377968264898914	1.453800344049073	0.5547273840401216	2.113535440357203	0.0	0.0654513025627538	0.1097250462146963	1.446476580567218
HER2ST	her2st	42	bias_correct__interaction_correct	9860848	3184	3027	3027	0	0.37444493214861	2.271848495643648	0.7458714764946345	0.5326250479123281	0.0995980905683763	0.1518288581379833	1.4100209409721676	0.2836894416636099	1.988159053980037	2.220446049250313e-16	0.1008238327665674	0.1452450426597111	1.4002688433145518
HER2ST	her2st	42	bias_correct__interaction_permuted	9860848	3184	3027	3027	0	0.3556187809074589	2.2934858942932546	0.7217675529455527	0.5396572736871431	0.0885371290589944	0.1284486004893492	1.415010926194499	0.29122997304344	2.002255921249814	4.440892098500626e-16	0.0908369967473403	0.1245517317981178	1.404307070971695
HER2ST	her2st	42	bias_correct__interaction_zero	9860848	3184	3027	3027	3027	0.3366525491964553	2.404758910487568	0.7168860260557146	0.6137982663398451	0.0	1.7235737825533299e-10	1.424082370765739	0.3767483117617994	2.028010598725768	0.0	0.0	1.221597665086171e-10	1.4128229317762595
HER2ST	her2st	42	bias_permuted__interaction_correct	9860848	3184	3027	3027	0	0.0751986448182057	2.8881050270625344	0.0911854317933161	0.9299665194908516	0.0990073862561136	0.1016524802466452	1.4224160079556916	0.8648377273739283	2.023267299688606	0.0	0.1000456059058865	0.1009148941227486	1.4111269920923355
HER2ST	her2st	42	bias_permuted__interaction_permuted	9860848	3184	3027	3027	0	0.0431468154679152	3.055338928365748	0.0362087200529932	1.0017304591251857	0.0877929412096112	0.0789141903407086	1.4324367405322274	1.0034639127391554	2.0518750156265915	4.440892098500626e-16	0.0900453121559969	0.0812759115428579	1.4196651288055049
HER2ST	her2st	42	bias_zero__interaction_correct	9860848	3184	3027	3027	0	0.179782700248933	2.526780925058825	0.4264689992610331	0.7254325723857835	0.0998299775699119	0.1287083309000116	1.4144004058188648	0.526252417078255	2.0005285079805697	4.440892098500626e-16	0.1008716391713588	0.125679621244304	1.4043675599687389
HER2ST	her2st	123	bias_correct__interaction_correct	9860848	3184	3027	3027	0	0.3659399975594984	2.320730245997056	0.7282855981742906	0.5640979078317252	0.1018254364644708	0.1539069617427181	1.4151055778198764	0.3182064496201295	2.0025237963769262	-4.440892098500626e-16	0.1051711751144066	0.149773641084477	1.4045161435246067
HER2ST	her2st	123	bias_correct__interaction_permuted	9860848	3184	3027	3027	0	0.3360711616456875	2.3404425801416995	0.677176154735384	0.5777299883564857	0.0929428666004514	0.1314706114040623	1.4165700267531125	0.3337719394463851	2.006670640695314	4.440892098500626e-16	0.0966803132665223	0.1284507991982592	1.4058211427810074
HER2ST	her2st	123	bias_correct__interaction_zero	9860848	3184	3027	3027	3027	0.3248517127256538	2.3861048771826683	0.6917566908349387	0.5984097914112863	0.0	6.010947775312555e-11	1.4240823707657393	0.3580942784568992	2.0280105987257686	4.440892098500626e-16	0.0	1.885261453516037e-10	1.4128229317762595
HER2ST	her2st	123	bias_permuted__interaction_correct	9860848	3184	3027	3027	0	0.0975128036377111	2.847268551154687	0.1249952462681368	0.9073739927196468	0.1011301975481921	0.1126013626745466	1.4226527996987506	0.8233275626639937	2.0239409884906934	0.0	0.1043120078503147	0.1110280495176069	1.4116172117338268
HER2ST	her2st	123	bias_permuted__interaction_permuted	9860848	3184	3027	3027	0	0.038019365226365	3.1607232044546647	0.0138584987537993	1.0388240852458894	0.0926964625235604	0.0805893997571152	1.442763918445324	1.079155480086959	2.081567724367705	4.440892098500626e-16	0.0963145277102574	0.0820859867560562	1.4297437238508317
HER2ST	her2st	123	bias_zero__interaction_correct	9860848	3184	3027	3027	0	0.2239432784133949	2.50198429289126	0.5774614138812658	0.7067405210653622	0.1020049196648779	0.1400770541078317	1.4150979219741369	0.4994821641157397	2.0025021287755203	0.0	0.1052178705659285	0.1377834150462576	1.4048917522894349
HER2ST	her2st	456	bias_correct__interaction_correct	9860848	3184	3027	3027	0	0.366490160910521	2.3242085217353905	0.74147669906539	0.549896249906846	0.1002761884704628	0.1516440438527888	1.4219080969154716	0.3023858856616124	2.0218226360737783	-4.440892098500626e-16	0.101722760773915	0.1464680108690091	1.4101761948021598
HER2ST	her2st	456	bias_correct__interaction_permuted	9860848	3184	3027	3027	0	0.3427309341634434	2.354054002000676	0.6944051458488332	0.5810347737343834	0.0925846602872816	0.1345885658557406	1.4200185187919592	0.337601408288566	2.01645259371211	-4.440892098500626e-16	0.0947517301668599	0.1299259882539647	1.4088960205579482
HER2ST	her2st	456	bias_correct__interaction_zero	9860848	3184	3027	3027	3027	0.3271848488523097	2.520909628781487	0.6967249962586691	0.7020676819621597	0.0	-2.256252851680401e-11	1.4240823707657386	0.4928990300557204	2.028010598725767	-4.440892098500626e-16	0.0	8.349641381092236e-13	1.412822931776259
HER2ST	her2st	456	bias_permuted__interaction_correct	9860848	3184	3027	3027	0	0.0771627274089072	2.977982832707972	0.0756455027590865	0.9663823854021468	0.0990339028700939	0.1085669194065774	1.4297160270111082	0.9338949148155434	2.044087917892428	4.440892098500626e-16	0.1001697082704946	0.106388358718126	1.417748545092895
HER2ST	her2st	456	bias_permuted__interaction_permuted	9860848	3184	3027	3027	0	0.0443689653109966	3.1471075430489943	0.0175921229128374	1.0201934705388602	0.0921574801642135	0.0822159841493047	1.4513141719554972	1.0407947173301242	2.10631282571887	0.0	0.0942443928339523	0.083571416786443	1.436624273110419
HER2ST	her2st	456	bias_zero__interaction_correct	9860848	3184	3027	3027	0	0.1714732260624565	2.5321639457654435	0.405742812823245	0.7255451072283624	0.0999229102636653	0.1327553069421181	1.4162444150436844	0.526415702623016	2.005748243142428	0.0	0.1010254037095017	0.1298822400473683	1.4058679114197956
