## Supplementary material for "Pretrained gene representations transfer mean expression more broadly than spatial patterns in virtual spatial transcriptomics": Source Data: figure_4_branch_reproduction.tsv

cohort	upstream_cohort	seed	abs_diff_full_matrix_pcc	abs_diff_overall_mse	abs_diff_abundance_pcc	abs_diff_mean_gene_pcc	abs_diff_centered_full_matrix_pcc	pass
Hippocampus	hippocampus_donor_disjoint	42	1.0872802658212775e-11	1.858069254012662e-11	1.2085887846069454e-12	1.8246515409714448e-12	3.5266900511032866e-11	True
Hippocampus	hippocampus_donor_disjoint	123	9.481304630298835e-12	1.3734791082242737e-11	9.225842312332588e-12	5.965228311310966e-12	4.241851314645828e-11	True
Hippocampus	hippocampus_donor_disjoint	456	1.3100631690576847e-14	6.306510869080739e-12	3.1993296900623136e-12	3.656741576207878e-12	4.033468004038809e-12	True
DLPFC	dlpfc	42	8.840039811275346e-12	2.8059776724376206e-11	1.919020498064583e-12	8.680459129273288e-12	3.3224534234932435e-11	True
DLPFC	dlpfc	123	1.3352541294864295e-11	4.0371261889049486e-11	3.045674823454192e-12	3.2252339687843794e-11	5.1922965926820546e-11	True
DLPFC	dlpfc	456	5.502098776588582e-12	2.2457591342117666e-12	1.0088596624768795e-12	2.482178351748132e-11	2.125846720879565e-11	True
NAc	nac	42	6.334073821001596e-10	2.3283290850883982e-09	1.923787684710021e-09	7.453597461459792e-11	8.869934509103671e-10	True
NAc	nac	123	5.233880551180903e-10	1.3213186100813346e-09	1.1410620226470771e-09	2.4397608933135476e-11	2.551999722655296e-10	True
NAc	nac	456	1.3872791804203646e-12	1.7267076657390135e-11	3.901878820045113e-12	4.884453952413992e-12	5.195899266396964e-12	True
HER2ST	her2st	42	4.0708159065872e-11	1.2535261717516732e-10	2.140732036082227e-12	9.200090689276408e-11	1.0300404973406784e-10	True
HER2ST	her2st	123	3.3025582268919607e-11	1.9518431315646007e-10	3.4135361204334907e-11	9.066067341301219e-12	4.3997749887836335e-11	True
HER2ST	her2st	456	1.514810499259056e-11	3.034195117379568e-11	1.0909717573781563e-11	1.8593043771275575e-12	2.6245228212928847e-11	True
