## Supplementary material for "Pretrained gene representations transfer mean expression more broadly than spatial patterns in virtual spatial transcriptomics": Source Data: figure_4_gene_only_retention_per_run.tsv

cohort	upstream_cohort	seed	complete_full_matrix_pcc	gene_only_full_matrix_pcc	gene_only_full_matrix_pcc_loss	complete_overall_mse	gene_only_overall_mse	gene_only_overall_mse_increase	complete_abundance_pcc	gene_only_abundance_pcc	gene_only_abundance_pcc_loss	complete_abundance_rmse	gene_only_abundance_rmse	gene_only_abundance_rmse_increase	complete_centered_rmse	gene_only_centered_rmse	gene_only_centered_rmse_increase	complete_vs_random_full_matrix_pcc_gain	gene_only_vs_random_full_matrix_pcc_gain	full_matrix_pcc_gain_retained_fraction	complete_vs_random_overall_mse_reduction	gene_only_vs_random_overall_mse_reduction	overall_mse_reduction_retained_fraction	gene_only_gene_mean_mse	gene_only_centered_mse	gene_only_decomposition_error
Hippocampus	hippocampus_donor_disjoint	42	0.4271821180298332	0.4093174399867882	0.0178646780430449	2.062314928326013	2.090622076573725	0.0283071482477117	0.8024377451729124	0.815614987261069	-0.0131772420881565	0.4840453192786032	0.4618320345118742	-0.022213284766729	1.3520410708297617	1.3701581107566922	0.0181170399269305	0.3729849258546562	0.3551202478116113	0.9521034851418996	0.4854033825535504	0.4570962343058387	0.9416832488912684	0.2132888281013769	1.877333248472348	-2.220446049250313e-16
Hippocampus	hippocampus_donor_disjoint	123	0.4275180779912597	0.4112518605497909	0.0162662174414687	2.0593549887051736	2.0873015512918465	0.0279465625866728	0.8051832753335337	0.8194695564748846	-0.0142862811413508	0.478216438260898	0.4582229837311717	-0.0199934545297262	1.353020334984746	1.3701581107566925	0.0171377757719464	0.368538644015022	0.3522724265735532	0.9558629258949416	0.4868850287708266	0.4589384661841538	0.9426013105039894	0.2099683028194976	1.8773332484723488	2.220446049250313e-16
Hippocampus	hippocampus_donor_disjoint	456	0.4275603672117467	0.402390255994487	0.0251701112172596	2.062810749238424	2.1035918938293268	0.0407811445909027	0.8028222837344784	0.8018117271707628	0.0010105565637156	0.4864929506879236	0.4756665274716923	-0.0108264232162312	1.351345758186772	1.3701581107566922	0.0188123525699202	0.3722305936550525	0.3470604824377928	0.9323803264795992	0.4831113894009609	0.4423302448100581	0.915586455865862	0.2262586453569782	1.877333248472348	4.440892098500626e-16
DLPFC	dlpfc	42	0.4561768706654432	0.4408544610962855	0.0153224095691577	2.510450008544995	2.563493401926941	0.0530433933819458	0.8096586389199101	0.8143277724617077	-0.0046691335417976	0.5735984869761702	0.5761931754250579	0.0025946884488876	1.4769681053711496	1.493818873398154	0.0168507680270042	0.4250155449374462	0.4096931353682885	0.9639485902300048	0.7442296588078738	0.691186265425928	0.9287271170206892	0.3319985754064115	2.231494826520529	0.0
DLPFC	dlpfc	123	0.4539166143050871	0.4392310527804083	0.0146855615246788	2.517890662942033	2.555934732613269	0.038044069671236	0.8036072322028651	0.8113290810695946	-0.0077218488667294	0.5825538639733548	0.5695962658697307	-0.0129575981036241	1.4759815915219765	1.4938188733981534	0.0178372818761769	0.4101353117139765	0.3954497501892977	0.9641933744663264	0.7228082947742638	0.6847642251030277	0.9473663072957438	0.3244399060927408	2.231494826520528	0.0
DLPFC	dlpfc	456	0.4482377201168488	0.4431772459843856	0.0050604741324631	2.5465058604939133	2.5453311507436385	-0.0011747097502747	0.8011711418324942	0.8186183227696949	-0.0174471809372007	0.5926949259483321	0.5602109640332921	-0.0324839619150399	1.4816270061149042	1.4938188733981534	0.0121918672832492	0.4181289548131887	0.4130684806807255	0.9878973362781726	0.708356495893808	0.7095312056440828	1.001658359536595	0.3138363242231105	2.231494826520529	-4.440892098500626e-16
NAc	nac	42	0.4151407665959826	0.4038082597184251	0.0113325068775574	2.457193802628705	2.4495946249143183	-0.0075991777143866	0.7740168416413705	0.7892976550807291	-0.0152808134393586	0.5818833119504982	0.5496399703660312	-0.032243341584467	1.4555430649425058	1.4654318571296132	0.0098887921871073	0.3742671640143621	0.3629346571368047	0.9697208091781128	0.5152619739583852	0.5228611516727719	1.0147481826691145	0.3021040970239717	2.147490527890347	0.0
NAc	nac	123	0.4148721166508451	0.4040293312803124	0.0108427853705327	2.4830786760514454	2.445071307873409	-0.0380073681780364	0.7710562697612535	0.7897297692368991	-0.0186734994756455	0.6076564268089819	0.5455096515947838	-0.062146775214198	1.453902453058384	1.4654318571296132	0.0115294040712292	0.3584497003955161	0.3476069150249834	0.969750887339092	0.4829265421506905	0.5209339103287269	1.0787021728165374	0.2975807799830624	2.147490527890348	-8.881784197001252e-16
NAc	nac	456	0.4202175849998916	0.4059087508597536	0.014308834140138	2.4778987453143726	2.438271812117468	-0.0396269331969048	0.7824991924050239	0.7934033480487844	-0.0109041556437605	0.6010603847419831	0.5392413969894372	-0.0618189877525459	1.4548625911776658	1.4654318571296134	0.0105692659519476	0.377481215282423	0.363172381142285	0.9620939173637224	0.4943912703934177	0.5340182035903225	1.0801529791684452	0.2907812842271199	2.147490527890348	-4.440892098500626e-16
HER2ST	her2st	42	0.37444493214861	0.3366525491964553	0.0377923829521547	2.271848495643648	2.404758910487568	0.1329104148439204	0.7458714764946345	0.7168860260557146	0.0289854504389198	0.5326250479123281	0.6137982663398451	0.081173218427517	1.4100209409721676	1.424082370765739	0.0140614297935715	0.315583336404232	0.2777909534520772	0.8802459490327896	0.4242890092300433	0.2913785943861229	0.6867455626882423	0.3767483117617994	2.028010598725768	0.0
HER2ST	her2st	123	0.3659399975594984	0.3248517127256538	0.0410882848338446	2.320730245997056	2.3861048771826683	0.0653746311856124	0.7282855981742906	0.6917566908349387	0.0365289073393518	0.5640979078317252	0.5984097914112863	0.034311883579561	1.4151055778198764	1.4240823707657393	0.0089767929458628	0.3232733524371803	0.2821850676033357	0.8728992522146438	0.5049220788030762	0.4395474476174636	0.8705253069135265	0.3580942784568992	2.0280105987257686	4.440892098500626e-16
HER2ST	her2st	456	0.366490160910521	0.3271848488523097	0.0393053120582113	2.3242085217353905	2.520909628781487	0.1967011070460964	0.74147669906539	0.6967249962586691	0.0447517028067209	0.549896249906846	0.7020676819621597	0.1521714320553137	1.4219080969154716	1.4240823707657386	0.002174273850267	0.3198543368846412	0.2805490248264299	0.8771149628889129	0.4201727630515917	0.2234716560054952	0.5318565972303537	0.4928990300557204	2.028010598725767	-4.440892098500626e-16
