## Supplementary material for "Pretrained gene representations transfer mean expression more broadly than spatial patterns in virtual spatial transcriptomics": Source Data: figure_4_gene_only_retention_summary.tsv

cohort	upstream_cohort	full_matrix_pcc_loss_mean	full_matrix_pcc_loss_min	full_matrix_pcc_loss_max	overall_mse_increase_mean	overall_mse_increase_min	overall_mse_increase_max	pcc_gain_retained_fraction_mean	pcc_gain_retained_fraction_min	pcc_gain_retained_fraction_max	mse_reduction_retained_fraction_mean	mse_reduction_retained_fraction_min	mse_reduction_retained_fraction_max
Hippocampus	hippocampus_donor_disjoint	0.0197670022339244	0.0162662174414687	0.0251701112172596	0.0323449518084291	0.0279465625866728	0.0407811445909027	0.9467822458388134	0.9323803264795992	0.9558629258949416	0.9332903384203732	0.915586455865862	0.9426013105039894
DLPFC	dlpfc	0.0116894817420999	0.0050604741324631	0.0153224095691577	0.0299709177676357	-0.0011747097502747	0.0530433933819458	0.9720131003248346	0.9639485902300048	0.9878973362781726	0.9592505946176764	0.9287271170206892	1.001658359536595
NAc	nac	0.0121613754627427	0.0108427853705327	0.014308834140138	-0.0284111596964426	-0.0396269331969048	-0.0075991777143866	0.967188537960309	0.9620939173637224	0.969750887339092	1.0578677782180324	1.0147481826691145	1.0801529791684452
HER2ST	her2st	0.0393953266147368	0.0377923829521547	0.0410882848338446	0.1316620510252097	0.0653746311856124	0.1967011070460964	0.8767533880454487	0.8728992522146438	0.8802459490327896	0.6963758222773743	0.5318565972303537	0.8705253069135265
