## Supplementary material for "Pretrained gene representations transfer mean expression more broadly than spatial patterns in virtual spatial transcriptomics": Source Data: figure_4_mechanism_bias_summary.tsv

cohort	cohort_id	seed	variant	n_heldout_genes	bias_only_abundance_pcc	bias_only_abundance_rmse	full_prediction_abundance_pcc	full_prediction_abundance_rmse
DLPFC	dlpfc	42	decima	3680	0.81957082567367	0.5979611804438216	0.7981733725368765	0.6017563328810619
DLPFC	dlpfc	42	random	3680	0.026778410865423295	1.0071051457851175	0.016498029760104792	1.0396868048143373
DLPFC	dlpfc	123	decima	3680	0.8220983366763144	0.5805130442203564	0.803745055983238	0.5955363282172461
DLPFC	dlpfc	123	random	3680	-0.002661266864045474	1.0202062178848001	-0.004837331677234669	1.046410611370656
DLPFC	dlpfc	456	decima	3680	0.8258033035193917	0.5770515958175019	0.8046128901715246	0.5939062516304636
DLPFC	dlpfc	456	random	3680	0.009893333879566	1.0091040586049997	0.02161540402697341	1.0397157975189266
HER2ST	her2st	42	decima	3126	0.6866982609919378	0.6536214469615228	0.7108516321737612	0.564711247287015
HER2ST	her2st	42	random	3126	0.005508510776896836	0.8075351701689693	-0.01797049868134557	0.8367802773203874
HER2ST	her2st	123	decima	3126	0.6884117923280677	0.5884219494986814	0.706869147763164	0.5757307571021169
HER2ST	her2st	123	random	3126	-0.02147295845060802	0.7773402368160814	-0.008923926405761761	0.8211041335816717
HER2ST	her2st	456	decima	3126	0.6795002625879687	0.655464108647865	0.7106315426636268	0.5437255399504943
HER2ST	her2st	456	random	3126	-0.014398235628000584	0.8157250264184567	-0.02231735515942208	0.8212773879901024
Hippocampus	hippocampus_donor_disjoint	42	decima	3680	0.797250215485909	0.47823756068775664	0.7974743156282089	0.48494962469146086
Hippocampus	hippocampus_donor_disjoint	42	random	3680	0.024195990163167175	0.8498848085072276	0.01150236759876454	0.8241825872893552
Hippocampus	hippocampus_donor_disjoint	123	decima	3680	0.8148593377295883	0.4600956529454346	0.8032482451997922	0.48152745377199774
Hippocampus	hippocampus_donor_disjoint	123	random	3680	0.012873941383541447	0.8184820228597433	-0.009860937758274188	0.8253788503340139
Hippocampus	hippocampus_donor_disjoint	456	decima	3680	0.8055524095312753	0.469051815436079	0.7985169981786653	0.47981907184283845
Hippocampus	hippocampus_donor_disjoint	456	random	3680	-0.000337450766256429	0.8492194329212769	0.014106292965150475	0.8217547017941007
NAc	nac	42	decima	3680	0.7910681053451771	0.5499840545244215	0.7683954417686182	0.5895216866162482
NAc	nac	42	random	3680	-0.005891800502582244	0.9461173263981522	0.002828728842303482	0.924869273345408
NAc	nac	123	decima	3680	0.7960418300242135	0.5335227998270802	0.7678810873479899	0.592190955639629
NAc	nac	123	random	3680	0.022217535389633343	0.917326933895206	0.02793558234712038	0.9137183891172926
NAc	nac	456	decima	3680	0.7999644625122253	0.5333964519847529	0.7745641625264659	0.5914921184463101
NAc	nac	456	random	3680	0.025227293354276835	0.9345228388559029	0.02467220851555057	0.9131490044862447
