## Supplementary material for "Pretrained gene representations transfer mean expression more broadly than spatial patterns in virtual spatial transcriptomics": Source Data: figure_4_mechanism_mse_decomposition.tsv

cohort	cohort_id	seed	control	total_mse_reduction	gene_mean_mse_reduction	centered_residual_mse_reduction	gene_mean_fraction_of_total	centered_residual_fraction_of_total	effect_definition
DLPFC	dlpfc	42	constant	0.6507759891710156	0.6252201454155036	0.025555843755511898	0.9607301987461675	0.03926980125383229	control minus Decima; positive favors Decima
DLPFC	dlpfc	42	random	0.7513317849627215	0.7188379679425826	0.03249381702013876	0.9567517072078202	0.04324829279217968	control minus Decima; positive favors Decima
DLPFC	dlpfc	123	constant	0.656277449945748	0.6290404133694647	0.027237036576282847	0.9584976802440266	0.041502319755972766	control minus Decima; positive favors Decima
DLPFC	dlpfc	123	random	0.771444926840454	0.7403116493626305	0.031133277477823462	0.9596429033432969	0.04035709665670311	control minus Decima; positive favors Decima
DLPFC	dlpfc	456	constant	0.6549046624292227	0.6352508800568497	0.01965378237237303	0.9699898573030894	0.030010142696910585	control minus Decima; positive favors Decima
DLPFC	dlpfc	456	random	0.7532201719038212	0.7282843038846696	0.024935868019150487	0.966894317293542	0.033105682706456446	control minus Decima; positive favors Decima
HER2ST	her2st	42	constant	0.2850057847963887	0.2631572312737316	0.021848553522657355	0.9233399647018885	0.07666003529811229	control minus Decima; positive favors Decima
HER2ST	her2st	42	random	0.43240337368253057	0.38130243969992816	0.05110093398260229	0.8818211487403413	0.11817885125965845	control minus Decima; positive favors Decima
HER2ST	her2st	123	constant	0.26395156661922536	0.2531884425659474	0.010763124053277728	0.9592231097881501	0.04077689021184911	control minus Decima; positive favors Decima
HER2ST	her2st	123	random	0.37649651890251246	0.34274609351153107	0.0337504253909815	0.9103566070428383	0.089643392957162	control minus Decima; positive favors Decima
HER2ST	her2st	456	constant	0.3182946047503403	0.297972212338333	0.020322392412007506	0.936152256090085	0.06384774390991552	control minus Decima; positive favors Decima
HER2ST	her2st	456	random	0.41876763764469693	0.37885908522938844	0.03990855241530866	0.9047000082437868	0.0952999917562136	control minus Decima; positive favors Decima
Hippocampus	hippocampus_donor_disjoint	42	constant	0.4138521927275507	0.3887674343233765	0.025084758404174012	0.9393871559823096	0.06061284401769001	control minus Decima; positive favors Decima
Hippocampus	hippocampus_donor_disjoint	42	random	0.4786807945371283	0.44410079870258695	0.03457999583454163	0.927759801042406	0.07224019895759465	control minus Decima; positive favors Decima
Hippocampus	hippocampus_donor_disjoint	123	constant	0.41370051156722765	0.39508935002392254	0.018611161543304888	0.9550129598032157	0.04498704019678379	control minus Decima; positive favors Decima
Hippocampus	hippocampus_donor_disjoint	123	random	0.4788144515374637	0.4493815578425552	0.029432893694907536	0.9385296462953445	0.06147035370465344	control minus Decima; positive favors Decima
Hippocampus	hippocampus_donor_disjoint	456	constant	0.42113210458981376	0.39451866417328607	0.02661344041652769	0.9368050069646212	0.06319499303537879	control minus Decima; positive favors Decima
Hippocampus	hippocampus_donor_disjoint	456	random	0.4814980082870899	0.44505444821658846	0.03644356007050198	0.9243121270633123	0.07568787293668877	control minus Decima; positive favors Decima
NAc	nac	42	constant	0.451079253234246	0.4380094025846902	0.013069850649556791	0.9710253784543519	0.028974621545650208	control minus Decima; positive favors Decima
NAc	nac	42	random	0.5292934211616029	0.5078473537875972	0.02144606737400645	0.9594817042559501	0.04051829574405115	control minus Decima; positive favors Decima
NAc	nac	123	constant	0.4442955168846856	0.42698795579731086	0.017307561087374967	0.9610449342169104	0.038955065783090145	control minus Decima; positive favors Decima
NAc	nac	123	random	0.5102286570295056	0.48419116666972317	0.02603749035978309	0.9489689769458074	0.051031023054193894	control minus Decima; positive favors Decima
NAc	nac	456	constant	0.45455221317487826	0.43801995935963556	0.016532253815241926	0.9636295823976501	0.03637041760234821	control minus Decima; positive favors Decima
NAc	nac	456	random	0.5042307017744769	0.483978178210116	0.020252523564361358	0.9598348067797365	0.04016519322026435	control minus Decima; positive favors Decima
