## Supplementary material for "Pretrained gene representations transfer mean expression more broadly than spatial patterns in virtual spatial transcriptomics": Source Data: figure_4_per_individual_graph_effects.tsv

cohort	individual	delta_mean_gene_pcc
DLPFC	Br1578	0.008829678863385933
DLPFC	Br2378	0.004846056756852333
DLPFC	Br2720	0.0041771186659201
DLPFC	Br5182	0.0047644011674043
DLPFC	Br5224	0.0041565484000835
DLPFC	Br5373	0.0036311320763814333
DLPFC	Br5472	0.013319193131046833
DLPFC	Br5590	0.006942613985477533
DLPFC	Br8218	0.0016236819889036665
DLPFC	Br8514	0.005724371430471634
HER2ST	G	0.0024462534240234
HER2ST	H	0.0029064740452164005
Hippocampus	Br2743	0.010533168240562432
Hippocampus	Br8492	0.0093109405449355
NAc	Br2743	0.0045067102835830665
NAc	Br8492	0.004878403497898898
