## Supplementary material for "Pretrained gene representations transfer mean expression more broadly than spatial patterns in virtual spatial transcriptomics": Source Data: figure_4_residual_only_per_run.tsv

architecture	cohort	upstream_cohort	seed	variant	upstream_variant	best_epoch	n_sections	n_individuals	n_genes	primary_aggregation	primary_mean_within_section_gene_pcc	primary_centered_full_matrix_pcc	primary_section_centered_mse	primary_section_centered_rmse	max_abs_true_section_mean	max_abs_pred_section_mean
residual_only	Hippocampus	hippocampus_donor_disjoint	42	constant_gene_vector	constant	6	4	2	3680	mean sections within individual, then equal-weight mean across individuals	0.1130068343803241	0.1370701226931106	1.8506261591222224	1.360377212071057	1.3050014331383863e-06	7.332733087395127e-09
residual_only	Hippocampus	hippocampus_donor_disjoint	42	pretrained_gene_vectors	decima	6	4	2	3680	mean sections within individual, then equal-weight mean across individuals	0.1118237803559057	0.1884623873255267	1.8180676479036084	1.348357388789637	1.3050014331383863e-06	4.436174094735179e-08
residual_only	Hippocampus	hippocampus_donor_disjoint	42	random_gene_vectors	random	6	4	2	3680	mean sections within individual, then equal-weight mean across individuals	0.0921405088441952	0.1111375849861857	1.85712845894707	1.3627650050346427	1.3050014331383863e-06	1.9250796512437773e-08
residual_only	Hippocampus	hippocampus_donor_disjoint	123	constant_gene_vector	constant	6	4	2	3680	mean sections within individual, then equal-weight mean across individuals	0.1117245663731866	0.1355964332364523	1.8477658469130775	1.3593255117568706	1.3050014331383863e-06	7.962539960715276e-09
residual_only	Hippocampus	hippocampus_donor_disjoint	123	pretrained_gene_vectors	decima	6	4	2	3680	mean sections within individual, then equal-weight mean across individuals	0.1127418896002706	0.189709501575765	1.813340099669056	1.3466031708224424	1.3050014331383863e-06	4.5393409919824996e-08
residual_only	Hippocampus	hippocampus_donor_disjoint	123	random_gene_vectors	random	6	4	2	3680	mean sections within individual, then equal-weight mean across individuals	0.0963266432168908	0.1150910892553955	1.8574136375540824	1.362869633367067	1.3050014331383863e-06	5.369959410472803e-08
residual_only	Hippocampus	hippocampus_donor_disjoint	456	constant_gene_vector	constant	6	4	2	3680	mean sections within individual, then equal-weight mean across individuals	0.1114781680251331	0.135443910063176	1.8480463565696597	1.3594286875631467	1.3050014331383863e-06	9.372098652704608e-09
residual_only	Hippocampus	hippocampus_donor_disjoint	456	pretrained_gene_vectors	decima	4	4	2	3680	mean sections within individual, then equal-weight mean across individuals	0.111782562122953	0.1897424929591096	1.8129585890570583	1.3464615067119663	1.3050014331383863e-06	1.388083745723634e-07
residual_only	Hippocampus	hippocampus_donor_disjoint	456	random_gene_vectors	random	6	4	2	3680	mean sections within individual, then equal-weight mean across individuals	0.1064328467698325	0.1229080383563556	1.8565143723423376	1.3625396773460718	1.3050014331383863e-06	8.662858874686209e-08
residual_only	DLPFC	dlpfc	42	constant_gene_vector	constant	6	10	10	3680	mean sections within individual, then equal-weight mean across individuals	0.0562242008750712	0.0706445254841086	2.1484862381716243	1.4657715504714997	8.314083856930665e-07	5.466996189085194e-09
residual_only	DLPFC	dlpfc	42	pretrained_gene_vectors	decima	5	10	10	3680	mean sections within individual, then equal-weight mean across individuals	0.0571883743507447	0.1001576770227577	2.1380679633338917	1.4622133781818203	8.314083856930665e-07	2.509317336938321e-07
residual_only	DLPFC	dlpfc	42	random_gene_vectors	random	5	10	10	3680	mean sections within individual, then equal-weight mean across individuals	0.0482268878551299	0.0574972201060784	2.159237278693924	1.4694343397014795	8.314083856930665e-07	1.4452812954401358e-07
residual_only	DLPFC	dlpfc	123	constant_gene_vector	constant	3	10	10	3680	mean sections within individual, then equal-weight mean across individuals	0.0556639354209385	0.0704291889522233	2.148711157523897	1.4658482723405917	8.314083856930665e-07	6.0681744074031485e-09
residual_only	DLPFC	dlpfc	123	pretrained_gene_vectors	decima	3	10	10	3680	mean sections within individual, then equal-weight mean across individuals	0.0584629440110064	0.0994250003103408	2.137126347495325	1.4618913596759937	8.314083856930665e-07	1.1227958013738113e-07
residual_only	DLPFC	dlpfc	123	random_gene_vectors	random	6	10	10	3680	mean sections within individual, then equal-weight mean across individuals	0.0435725581020726	0.0539143878573992	2.155008826528102	1.4679948319146434	8.314083856930665e-07	1.0631405444883057e-07
residual_only	DLPFC	dlpfc	456	constant_gene_vector	constant	4	10	10	3680	mean sections within individual, then equal-weight mean across individuals	0.0561612015516415	0.0710316677295428	2.148477145131725	1.4657684486752078	8.314083856930665e-07	7.207765939654109e-09
residual_only	DLPFC	dlpfc	456	pretrained_gene_vectors	decima	6	10	10	3680	mean sections within individual, then equal-weight mean across individuals	0.064131831191342	0.1087882563325551	2.132583264571488	1.4603366956190231	8.314083856930665e-07	1.1151393827719566e-07
residual_only	DLPFC	dlpfc	456	random_gene_vectors	random	6	10	10	3680	mean sections within individual, then equal-weight mean across individuals	0.0494234537264259	0.0590200611204283	2.1585429035676063	1.469198047768784	8.314083856930665e-07	1.1796753085491218e-07
residual_only	NAc	nac	42	constant_gene_vector	constant	4	8	2	3680	mean sections within individual, then equal-weight mean across individuals	0.0652149747165483	0.0839179046965925	2.100103683370196	1.4491734483388092	9.945939609679044e-07	1.6548006927788343e-08
residual_only	NAc	nac	42	pretrained_gene_vectors	decima	5	8	2	3680	mean sections within individual, then equal-weight mean across individuals	0.0655594687753301	0.1171021150744524	2.0833194073870698	1.4433708488767083	9.945939609679044e-07	8.969131215508241e-08
residual_only	NAc	nac	42	random_gene_vectors	random	5	8	2	3680	mean sections within individual, then equal-weight mean across individuals	0.0635978709564377	0.0758668564282769	2.1110439830302	1.4529432139730032	9.945939609679044e-07	6.86902232952196e-08
residual_only	NAc	nac	123	constant_gene_vector	constant	6	8	2	3680	mean sections within individual, then equal-weight mean across individuals	0.0661289157120705	0.0849308084405286	2.1014298544222063	1.449630937315497	9.945939609679044e-07	2.0099241382354197e-08
residual_only	NAc	nac	123	pretrained_gene_vectors	decima	6	8	2	3680	mean sections within individual, then equal-weight mean across individuals	0.0662571536335718	0.1188709121427657	2.086159400707523	1.444354319655507	9.945939609679044e-07	9.473649242863759e-08
residual_only	NAc	nac	123	random_gene_vectors	random	6	8	2	3680	mean sections within individual, then equal-weight mean across individuals	0.0622287826449296	0.0758572589126025	2.1114295532011416	1.4530758938201205	9.945939609679044e-07	9.968960485940183e-08
residual_only	NAc	nac	456	constant_gene_vector	constant	6	8	2	3680	mean sections within individual, then equal-weight mean across individuals	0.0656250165155553	0.0833517689538531	2.0989724143029926	1.4487830804861688	9.945939609679044e-07	9.220982074520904e-09
residual_only	NAc	nac	456	pretrained_gene_vectors	decima	5	8	2	3680	mean sections within individual, then equal-weight mean across individuals	0.0659599603577567	0.117998409465807	2.095728808133619	1.447663223313219	9.945939609679044e-07	1.487367709541474e-07
residual_only	NAc	nac	456	random_gene_vectors	random	5	8	2	3680	mean sections within individual, then equal-weight mean across individuals	0.0650238232959956	0.0785208198089894	2.115184511183495	1.454367392093035	9.945939609679044e-07	7.352593811206466e-08
residual_only	HER2ST	her2st	42	constant_gene_vector	constant	5	6	2	3184	mean sections within individual, then equal-weight mean across individuals	0.1132278607152241	0.1258105267665448	1.9850107178667595	1.4089040839839877	1.3316646345629124e-06	1.54416935116637e-08
residual_only	HER2ST	her2st	42	pretrained_gene_vectors	decima	6	6	2	3184	mean sections within individual, then equal-weight mean across individuals	0.1134973519651446	0.1561042073916901	1.999358949591318	1.413986898663251	1.3316646345629124e-06	2.014870830180371e-07
residual_only	HER2ST	her2st	42	random_gene_vectors	random	6	6	2	3184	mean sections within individual, then equal-weight mean across individuals	0.1093164597651158	0.1157809551670553	2.017738284483311	1.4204711487683623	1.3316646345629124e-06	1.0518467519204933e-07
residual_only	HER2ST	her2st	123	constant_gene_vector	constant	5	6	2	3184	mean sections within individual, then equal-weight mean across individuals	0.114108925310065	0.1264673467991244	1.9814230516418936	1.4076302965061152	1.3316646345629124e-06	2.617929695247767e-08
residual_only	HER2ST	her2st	123	pretrained_gene_vectors	decima	5	6	2	3184	mean sections within individual, then equal-weight mean across individuals	0.1158196900084236	0.1574074424313784	1.9733449056852892	1.4047579527040557	1.3316646345629124e-06	1.5193342051134098e-07
residual_only	HER2ST	her2st	123	random_gene_vectors	random	5	6	2	3184	mean sections within individual, then equal-weight mean across individuals	0.111875120399575	0.1163018293156077	1.996356900872899	1.4129249452369714	1.3316646345629124e-06	8.607611936681412e-08
residual_only	HER2ST	her2st	456	constant_gene_vector	constant	4	6	2	3184	mean sections within individual, then equal-weight mean across individuals	0.1139308582092769	0.126468640661015	1.9889091503978675	1.4102869035759595	1.3316646345629124e-06	2.02480484457577e-08
residual_only	HER2ST	her2st	456	pretrained_gene_vectors	decima	4	6	2	3184	mean sections within individual, then equal-weight mean across individuals	0.1141049650434252	0.1546959317722039	1.9854944499519696	1.409075743156474	1.3316646345629124e-06	1.374413045596157e-07
residual_only	HER2ST	her2st	456	random_gene_vectors	random	6	6	2	3184	mean sections within individual, then equal-weight mean across individuals	0.1104717907137833	0.115901421811599	2.020312126490542	1.4213768418299708	1.3316646345629124e-06	1.2715658215256553e-07
