## Supplementary material for "Pretrained gene representations transfer mean expression more broadly than spatial patterns in virtual spatial transcriptomics": Source Data: figure_4_variance_decile_summary.tsv

cohort	contrast	endpoint	training_variance_decile	n_genes	mean_effect	median_effect	q25_effect	q75_effect	fraction_positive
dlpfc	pretrained_vs_constant	pooled_within_gene_pcc	8	368	0.005522410004133964	0.0010641607578555138	-0.0040361477438971205	0.007843384169257426	0.5679347826086957
dlpfc	pretrained_vs_constant	section_centered_within_gene_pcc	8	368	0.00647318752705297	0.0026999002613552663	-0.0007389604306371374	0.006703850602446361	0.7282608695652174
dlpfc	pretrained_vs_random	pooled_within_gene_pcc	8	368	0.008058473257093123	0.004357904981987515	-0.0031481061953838436	0.012293393023368772	0.6521739130434783
dlpfc	pretrained_vs_random	section_centered_within_gene_pcc	8	368	0.011491729182956174	0.007025498274973713	0.0018652391558674846	0.014883701937120814	0.8315217391304348
dlpfc	pretrained_vs_constant	pooled_within_gene_pcc	6	368	0.002248517552635821	0.00013098606398866583	-0.00488778456500173	0.005027387327476825	0.5135869565217391
dlpfc	pretrained_vs_constant	section_centered_within_gene_pcc	6	368	0.003032863120160756	0.0012854714774332512	-0.001984209390787299	0.0043440556794457005	0.6086956521739131
dlpfc	pretrained_vs_random	pooled_within_gene_pcc	6	368	0.0021391606475605427	0.000779255006626102	-0.005546633408510164	0.007999204939045702	0.5163043478260869
dlpfc	pretrained_vs_random	section_centered_within_gene_pcc	6	368	0.004680119179209854	0.0034218959198483007	-0.0012307426404358918	0.008745942023844131	0.7092391304347826
dlpfc	pretrained_vs_constant	pooled_within_gene_pcc	3	368	-0.003761573430935895	-0.002409543941461867	-0.01440410303904515	0.004100529600771425	0.42391304347826086
dlpfc	pretrained_vs_constant	section_centered_within_gene_pcc	3	368	-0.0017989405512199481	-0.001405614096979999	-0.011960894531731232	0.004128231067544157	0.4375
dlpfc	pretrained_vs_random	pooled_within_gene_pcc	3	368	-0.00441419951584008	-0.0030031219393766317	-0.015252205833977416	0.002934771457907234	0.38315217391304346
dlpfc	pretrained_vs_random	section_centered_within_gene_pcc	3	368	-0.002203981184431541	-0.0019038664729921332	-0.010917575282324359	0.0031003648925321424	0.39402173913043476
dlpfc	pretrained_vs_constant	pooled_within_gene_pcc	4	368	-0.0020593698559335065	-0.0012804334068162494	-0.009163558748196167	0.004571126479794758	0.44021739130434784
dlpfc	pretrained_vs_constant	section_centered_within_gene_pcc	4	368	-0.0003546942079922595	-0.00042695806571084954	-0.009029851092086642	0.0050210661361761765	0.4592391304347826
dlpfc	pretrained_vs_random	pooled_within_gene_pcc	4	368	-0.0025698446055951673	-0.0009852292221904663	-0.010926025684376174	0.004833569136219816	0.41304347826086957
dlpfc	pretrained_vs_random	section_centered_within_gene_pcc	4	368	-0.0005057230185852996	-0.0003852328078540008	-0.009321365928164441	0.005474594826756667	0.47282608695652173
dlpfc	pretrained_vs_constant	pooled_within_gene_pcc	10	368	0.008060700163590317	0.00269449844915363	-0.006502585696181448	0.015411617678723238	0.5625
dlpfc	pretrained_vs_constant	section_centered_within_gene_pcc	10	368	0.011534068050643527	0.006430944403504826	-0.0005398301801436085	0.017767746669533777	0.7364130434782609
dlpfc	pretrained_vs_random	pooled_within_gene_pcc	10	368	0.019183771656078378	0.014787371098369556	0.00018504445487613208	0.03306157524283457	0.7527173913043478
dlpfc	pretrained_vs_random	section_centered_within_gene_pcc	10	368	0.026584758492301526	0.021478209221772092	0.00862340938537942	0.039374387569807476	0.8641304347826086
dlpfc	pretrained_vs_constant	pooled_within_gene_pcc	5	368	0.0017488430229766088	-0.0008226948059431964	-0.005961274990613434	0.004071133588504186	0.4483695652173913
dlpfc	pretrained_vs_constant	section_centered_within_gene_pcc	5	368	0.003317564665317022	-7.434760451169077e-06	-0.0036010673510115856	0.0040397451168243	0.49728260869565216
dlpfc	pretrained_vs_random	pooled_within_gene_pcc	5	368	0.0009857326335830892	-0.0010487026886383337	-0.007069121136150681	0.0051971033524857504	0.4592391304347826
dlpfc	pretrained_vs_random	section_centered_within_gene_pcc	5	368	0.0035344297691711694	0.0010781432162416844	-0.004252761925805593	0.005769331395354034	0.5815217391304348
dlpfc	pretrained_vs_constant	pooled_within_gene_pcc	9	368	0.007998653000741261	0.0005364981022472024	-0.005251674377947474	0.011586029705334804	0.5217391304347826
dlpfc	pretrained_vs_constant	section_centered_within_gene_pcc	9	368	0.009867090366345475	0.0028917031821361653	-0.0014119184669087515	0.009255453105025794	0.6875
dlpfc	pretrained_vs_random	pooled_within_gene_pcc	9	368	0.01262076207676194	0.004865229805040288	-0.0033848110468265927	0.018649463866176122	0.6494565217391305
dlpfc	pretrained_vs_random	section_centered_within_gene_pcc	9	368	0.018348222674660266	0.009369745515448698	0.00284390768958709	0.02114781754413761	0.8233695652173914
dlpfc	pretrained_vs_constant	pooled_within_gene_pcc	1	281	-0.001375238851600408	-0.0018968786907280332	-0.005330416383084767	0.0018534204004627668	0.3487544483985765
dlpfc	pretrained_vs_constant	section_centered_within_gene_pcc	1	281	-0.0009624270936379492	-0.0017557375058663335	-0.0047489224236766	0.0022194959867481	0.398576512455516
dlpfc	pretrained_vs_random	pooled_within_gene_pcc	1	281	-0.0017109870483597168	-0.0019162079663764002	-0.005213823648319467	0.0015032296140770323	0.36298932384341637
dlpfc	pretrained_vs_random	section_centered_within_gene_pcc	1	281	-0.0012573822224195284	-0.0014922566198664212	-0.004768888782802967	0.0020447087842689333	0.38434163701067614
dlpfc	pretrained_vs_constant	pooled_within_gene_pcc	7	368	0.003967335262238432	0.0002480173706849992	-0.00458890652375981	0.007109982373240028	0.5190217391304348
dlpfc	pretrained_vs_constant	section_centered_within_gene_pcc	7	368	0.005964539503751618	0.0022691275139495497	-0.001519372402553854	0.006039333026212694	0.6657608695652174
dlpfc	pretrained_vs_random	pooled_within_gene_pcc	7	368	0.005175709183764212	0.001262414102458649	-0.005995284683270775	0.010552638653690204	0.5461956521739131
dlpfc	pretrained_vs_random	section_centered_within_gene_pcc	7	368	0.009364696474993458	0.004807445745018266	-0.0005396754031455411	0.012048996974855461	0.7282608695652174
dlpfc	pretrained_vs_constant	pooled_within_gene_pcc	2	368	-0.0023778450508104686	-0.0028154810570748	-0.008801828555887334	0.0018318960809003146	0.3179347826086957
dlpfc	pretrained_vs_constant	section_centered_within_gene_pcc	2	368	-0.001134147774642269	-0.0024310228675063503	-0.008277531455689434	0.00271715527721275	0.36141304347826086
dlpfc	pretrained_vs_random	pooled_within_gene_pcc	2	368	-0.0029341310636946142	-0.003923719907791384	-0.008567876150228401	0.0011027767114893416	0.30434782608695654
dlpfc	pretrained_vs_random	section_centered_within_gene_pcc	2	368	-0.0015812063820880035	-0.00265650745607975	-0.008037246449054583	0.0018013570288573026	0.33152173913043476
her2st	pretrained_vs_constant	pooled_within_gene_pcc	8	318	0.005537834592433937	0.003655550652159653	-0.004002279815476709	0.011522076458730619	0.6352201257861635
her2st	pretrained_vs_constant	section_centered_within_gene_pcc	8	318	0.004405045913617767	0.0028983541264772676	-0.003969371870490367	0.010478778445504832	0.6194968553459119
her2st	pretrained_vs_random	pooled_within_gene_pcc	8	318	0.0124333500510459	0.01015325163823605	0.0014245747804852737	0.018603447819470542	0.7924528301886793
her2st	pretrained_vs_random	section_centered_within_gene_pcc	8	318	0.011507085239771082	0.00909997726477152	0.0008404929561910076	0.017709325228857035	0.779874213836478
her2st	pretrained_vs_constant	pooled_within_gene_pcc	6	318	0.004296760807117596	0.002960437700574153	-0.0041973962005710085	0.008299171118516677	0.5943396226415094
her2st	pretrained_vs_constant	section_centered_within_gene_pcc	6	318	0.0035652512780267463	0.002227455350218484	-0.004590183485547256	0.008531062383810996	0.5754716981132075
her2st	pretrained_vs_random	pooled_within_gene_pcc	6	318	0.00827488978468188	0.005806620681634676	-0.0007946995595650893	0.012115599193637715	0.720125786163522
her2st	pretrained_vs_random	section_centered_within_gene_pcc	6	318	0.007761420102673595	0.0058096634741426015	-0.000585442956037182	0.01259303882673975	0.7169811320754716
her2st	pretrained_vs_constant	pooled_within_gene_pcc	7	319	0.0043030416413385245	0.002134677133276789	-0.00430426044054317	0.008600849391389827	0.6206896551724138
her2st	pretrained_vs_constant	section_centered_within_gene_pcc	7	319	0.003104658858819035	0.002253470986373828	-0.005073064299792947	0.007345470510058216	0.5924764890282131
her2st	pretrained_vs_random	pooled_within_gene_pcc	7	319	0.009329355031104668	0.006878984215763234	0.0003983682228110505	0.013192468559270601	0.7711598746081505
her2st	pretrained_vs_random	section_centered_within_gene_pcc	7	319	0.008272508404013088	0.006007371741981728	-2.2853427384665614e-05	0.012132644003387864	0.7492163009404389
her2st	pretrained_vs_constant	pooled_within_gene_pcc	5	318	0.006466134988684978	0.001956757175317167	-0.003206713731593019	0.009521767210070425	0.5911949685534591
her2st	pretrained_vs_constant	section_centered_within_gene_pcc	5	318	0.005260110974697178	0.0012791721065568327	-0.003088943012631851	0.008406484996727625	0.5849056603773585
her2st	pretrained_vs_random	pooled_within_gene_pcc	5	318	0.00957156844118292	0.005050682051573383	-0.001119823058000911	0.012282633286433269	0.7075471698113207
her2st	pretrained_vs_random	section_centered_within_gene_pcc	5	318	0.008450694612299248	0.0048347674410481965	-0.0012282230674453775	0.011080570472583769	0.710691823899371
her2st	pretrained_vs_constant	pooled_within_gene_pcc	4	319	0.002254228487035407	0.0006835880698896971	-0.005498843373370569	0.005846117227952696	0.5235109717868338
her2st	pretrained_vs_constant	section_centered_within_gene_pcc	4	319	0.0020292039814944485	-0.00011796622153730067	-0.004693198660163333	0.006232676360462432	0.49843260188087773
her2st	pretrained_vs_random	pooled_within_gene_pcc	4	319	0.00422236238414235	0.0023094921691137	-0.004019390799069868	0.008785203744236886	0.5956112852664577
her2st	pretrained_vs_random	section_centered_within_gene_pcc	4	319	0.004078300235902231	0.002010948123787798	-0.0038632534000438493	0.009193983888008815	0.5924764890282131
her2st	pretrained_vs_constant	pooled_within_gene_pcc	3	314	0.0024687782902650278	0.00042822185530534565	-0.004501131082363165	0.006520131914215434	0.5382165605095541
her2st	pretrained_vs_constant	section_centered_within_gene_pcc	3	314	0.0016273185879319089	0.0006408596669844657	-0.004522296290469434	0.00636114308121355	0.5095541401273885
her2st	pretrained_vs_random	pooled_within_gene_pcc	3	314	0.0037391017440887237	0.0013099727874163994	-0.0043566211874756	0.008249288417392142	0.5573248407643312
her2st	pretrained_vs_random	section_centered_within_gene_pcc	3	314	0.0027916783887765796	0.0011837778053101163	-0.004080787882719691	0.007629930640136105	0.5382165605095541
her2st	pretrained_vs_constant	pooled_within_gene_pcc	10	319	0.008380383065458597	0.005125625693489566	-0.0018291495115042764	0.012465090950613416	0.6833855799373041
her2st	pretrained_vs_constant	section_centered_within_gene_pcc	10	319	0.006774282399709476	0.004040192896339158	-0.003272302500887686	0.012407747438659428	0.6614420062695925
her2st	pretrained_vs_random	pooled_within_gene_pcc	10	319	0.01978816756012262	0.014030628024942399	0.004319915362342433	0.02838705478784458	0.8495297805642633
her2st	pretrained_vs_random	section_centered_within_gene_pcc	10	319	0.017958235464697932	0.013498565916993222	0.004508002429057116	0.027343677734905356	0.8338557993730408
her2st	pretrained_vs_constant	pooled_within_gene_pcc	9	318	0.0100319464427335	0.004596825269597338	-0.0017921102506940727	0.011274591822870978	0.6729559748427673
her2st	pretrained_vs_constant	section_centered_within_gene_pcc	9	318	0.007655355532575955	0.004088380223139806	-0.0024867114326732006	0.011549780947273882	0.6509433962264151
her2st	pretrained_vs_random	pooled_within_gene_pcc	9	318	0.018705675664765827	0.013326208797794815	0.004248270384102468	0.022975510445390784	0.8553459119496856
her2st	pretrained_vs_random	section_centered_within_gene_pcc	9	318	0.016214695367337124	0.01266261130955566	0.003968665881996908	0.02266097829216341	0.8427672955974843
her2st	pretrained_vs_constant	pooled_within_gene_pcc	1	186	-0.00017616343355089493	1.9678027991533106e-05	-0.005610231150812858	0.004260633710402941	0.5053763440860215
her2st	pretrained_vs_constant	section_centered_within_gene_pcc	1	186	-3.145224607260187e-05	0.0003739910066738496	-0.00502420064408835	0.0041466003176632744	0.5161290322580645
her2st	pretrained_vs_random	pooled_within_gene_pcc	1	186	-0.00021302429308859633	-0.00034246419207579966	-0.00446562630489415	0.004835926270470758	0.4946236559139785
her2st	pretrained_vs_random	section_centered_within_gene_pcc	1	186	-3.4179413465067847e-05	-0.0003718232474390501	-0.004431744516964658	0.004128306294678575	0.4731182795698925
her2st	pretrained_vs_constant	pooled_within_gene_pcc	2	298	0.00010512680902440583	-0.0007785513621519833	-0.005195005288596906	0.003763174817069301	0.4395973154362416
her2st	pretrained_vs_constant	section_centered_within_gene_pcc	2	298	-2.3119424134719767e-05	-0.0005364969773874004	-0.005327029182813969	0.0037887589119283095	0.47315436241610737
her2st	pretrained_vs_random	pooled_within_gene_pcc	2	298	0.0010320069718061712	-0.00010877070766196614	-0.00476209619055685	0.00520641681968555	0.49328859060402686
her2st	pretrained_vs_random	section_centered_within_gene_pcc	2	298	0.000862398773575296	0.00014089265232309516	-0.0046354210349604	0.004886527507730116	0.5033557046979866
hippocampus_donor_disjoint	pretrained_vs_constant	pooled_within_gene_pcc	8	368	-0.0042775597980161725	0.00018486734475704525	-0.011378269979440265	0.008745747026143738	0.5054347826086957
hippocampus_donor_disjoint	pretrained_vs_constant	section_centered_within_gene_pcc	8	368	-0.0036815589868085742	0.0012857555828158832	-0.007613948074078997	0.007718332733853426	0.5380434782608695
hippocampus_donor_disjoint	pretrained_vs_random	pooled_within_gene_pcc	8	368	0.012544670743602044	0.010937947958744016	-0.004390249595410447	0.033390875589056394	0.6902173913043478
hippocampus_donor_disjoint	pretrained_vs_random	section_centered_within_gene_pcc	8	368	0.01269116772424032	0.010413386811601769	-0.0021148073361736985	0.030351917707421606	0.6983695652173914
hippocampus_donor_disjoint	pretrained_vs_constant	pooled_within_gene_pcc	5	368	-0.0046166786192111545	-0.002452144619695766	-0.011236317227523244	0.004558012515430174	0.421195652173913
hippocampus_donor_disjoint	pretrained_vs_constant	section_centered_within_gene_pcc	5	368	-0.004302184423540892	-0.0021107654033955666	-0.010392385436205227	0.004512866639441424	0.42934782608695654
hippocampus_donor_disjoint	pretrained_vs_random	pooled_within_gene_pcc	5	368	0.0015839558050054915	0.0011226125779066516	-0.007346542864080448	0.010711050280725838	0.532608695652174
hippocampus_donor_disjoint	pretrained_vs_random	section_centered_within_gene_pcc	5	368	0.0012745232187638656	0.0011975451745456329	-0.006546334400233516	0.010869675104814399	0.5434782608695652
hippocampus_donor_disjoint	pretrained_vs_constant	pooled_within_gene_pcc	3	368	-0.005824508742072422	-0.004568420469997633	-0.015243631514859565	0.0026610464369280253	0.3233695652173913
hippocampus_donor_disjoint	pretrained_vs_constant	section_centered_within_gene_pcc	3	368	-0.006142472341947541	-0.0050836256895604014	-0.01525308387052252	0.0021929218311257078	0.33152173913043476
hippocampus_donor_disjoint	pretrained_vs_random	pooled_within_gene_pcc	3	368	-0.00410387152712843	-0.0031699266191795496	-0.012199752107564549	0.003589240427756502	0.3695652173913043
hippocampus_donor_disjoint	pretrained_vs_random	section_centered_within_gene_pcc	3	368	-0.004604131180227439	-0.003624631406777451	-0.013155623928768167	0.003025600457984933	0.3804347826086957
hippocampus_donor_disjoint	pretrained_vs_constant	pooled_within_gene_pcc	9	368	0.001648636389219855	0.004961710820344188	-0.008978673794585865	0.0169800230086067	0.5842391304347826
hippocampus_donor_disjoint	pretrained_vs_constant	section_centered_within_gene_pcc	9	368	0.0023997944209144663	0.004485709614463937	-0.0061987893881404	0.014774617924120114	0.6059782608695652
hippocampus_donor_disjoint	pretrained_vs_random	pooled_within_gene_pcc	9	368	0.021815584860869094	0.017496320772887597	-0.0010418404492228753	0.04430799764880279	0.7418478260869565
hippocampus_donor_disjoint	pretrained_vs_random	section_centered_within_gene_pcc	9	368	0.022675421755332194	0.01704898745126783	0.0003701804010514398	0.04542647536071007	0.7554347826086957
hippocampus_donor_disjoint	pretrained_vs_constant	pooled_within_gene_pcc	4	368	-0.004492955970847035	-0.0025178815226071993	-0.011631771593955885	0.003940293994093192	0.39945652173913043
hippocampus_donor_disjoint	pretrained_vs_constant	section_centered_within_gene_pcc	4	368	-0.004412315089754962	-0.002260625839368316	-0.012010582031097563	0.003615602406916286	0.40217391304347827
hippocampus_donor_disjoint	pretrained_vs_random	pooled_within_gene_pcc	4	368	-0.0013487384782641277	0.00045166685983663807	-0.00905901244438501	0.007655656510141174	0.5163043478260869
hippocampus_donor_disjoint	pretrained_vs_random	section_centered_within_gene_pcc	4	368	-0.0019369673549638824	-0.0003333809042547509	-0.009061383734938776	0.00657324555844235	0.4891304347826087
hippocampus_donor_disjoint	pretrained_vs_constant	pooled_within_gene_pcc	7	368	-0.0060199207352410735	-0.0021953007723304143	-0.011861301936409795	0.005054589217157599	0.4266304347826087
hippocampus_donor_disjoint	pretrained_vs_constant	section_centered_within_gene_pcc	7	368	-0.005441538450414203	-0.0008072759106390697	-0.008835975636405658	0.004791067152906977	0.46467391304347827
hippocampus_donor_disjoint	pretrained_vs_random	pooled_within_gene_pcc	7	368	0.0060288051505759995	0.006406562245458482	-0.004481819251894218	0.019357343823388294	0.654891304347826
hippocampus_donor_disjoint	pretrained_vs_random	section_centered_within_gene_pcc	7	368	0.005813009804747095	0.0064165231730518146	-0.0023009914370616833	0.017836421838459425	0.7010869565217391
hippocampus_donor_disjoint	pretrained_vs_constant	pooled_within_gene_pcc	6	368	-0.004304258781522629	0.0006264509030104333	-0.00923019999092002	0.006041888636837147	0.5244565217391305
hippocampus_donor_disjoint	pretrained_vs_constant	section_centered_within_gene_pcc	6	368	-0.003558706836232368	0.0010980321700891499	-0.006593247293744565	0.0055700135512425	0.5597826086956522
hippocampus_donor_disjoint	pretrained_vs_random	pooled_within_gene_pcc	6	368	0.005341296483756067	0.004961022115729433	-0.004589082030139633	0.018359471516689242	0.6467391304347826
hippocampus_donor_disjoint	pretrained_vs_random	section_centered_within_gene_pcc	6	368	0.005705017623229213	0.005249379950489015	-0.003325402455542456	0.01683394979159658	0.657608695652174
hippocampus_donor_disjoint	pretrained_vs_constant	pooled_within_gene_pcc	1	174	-0.0031941262103638676	-0.0035211489561526002	-0.009598578032570766	0.0017391918759327167	0.3218390804597701
hippocampus_donor_disjoint	pretrained_vs_constant	section_centered_within_gene_pcc	1	174	-0.003359095062045771	-0.003897947697663483	-0.009870424469226584	0.0018202612450324168	0.367816091954023
hippocampus_donor_disjoint	pretrained_vs_random	pooled_within_gene_pcc	1	174	-0.0028655351392434	-0.0024419701086270335	-0.009112783084593384	0.001953718059062175	0.3448275862068966
hippocampus_donor_disjoint	pretrained_vs_random	section_centered_within_gene_pcc	1	174	-0.002978146777295701	-0.002411007065918483	-0.00908945067356215	0.002131898590858416	0.40804597701149425
hippocampus_donor_disjoint	pretrained_vs_constant	pooled_within_gene_pcc	10	368	0.008370523702472692	0.0069559548483641084	-0.009259377764114042	0.028343529221906333	0.6222826086956522
hippocampus_donor_disjoint	pretrained_vs_constant	section_centered_within_gene_pcc	10	368	0.008674830008767313	0.0075332564041109586	-0.00731504438084961	0.030771676180055826	0.6467391304347826
hippocampus_donor_disjoint	pretrained_vs_random	pooled_within_gene_pcc	10	368	0.039200521418894844	0.033141369646026646	0.0039591362523751766	0.0752587601642639	0.7853260869565217
hippocampus_donor_disjoint	pretrained_vs_random	section_centered_within_gene_pcc	10	368	0.040491164793901455	0.0332773449210153	0.004211376462592546	0.0742956038220067	0.7771739130434783
hippocampus_donor_disjoint	pretrained_vs_constant	pooled_within_gene_pcc	2	364	-0.0030207007027040485	-0.00342243615135195	-0.011407560773857565	0.0012009965533399834	0.2967032967032967
hippocampus_donor_disjoint	pretrained_vs_constant	section_centered_within_gene_pcc	2	364	-0.003066809602896718	-0.004092192017546001	-0.011740282511834068	0.0019774215010434173	0.2967032967032967
hippocampus_donor_disjoint	pretrained_vs_random	pooled_within_gene_pcc	2	364	-0.002352392902321385	-0.0030640477881730328	-0.009864283433205352	0.0021291863439449246	0.37362637362637363
hippocampus_donor_disjoint	pretrained_vs_random	section_centered_within_gene_pcc	2	364	-0.002543461166352742	-0.0034565479735626002	-0.010023360097350475	0.00209413654616645	0.32967032967032966
nac	pretrained_vs_constant	pooled_within_gene_pcc	8	368	0.0022604850689490917	0.003145858967200964	0.00036039210359345664	0.005253147756300308	0.7853260869565217
nac	pretrained_vs_constant	section_centered_within_gene_pcc	8	368	0.002532861917536291	0.0031240733200135666	0.00036533624375525466	0.005309493707772555	0.7663043478260869
nac	pretrained_vs_random	pooled_within_gene_pcc	8	368	0.006293205771681085	0.004197522019067562	0.000816801241849256	0.009104939881780866	0.8016304347826086
nac	pretrained_vs_random	section_centered_within_gene_pcc	8	368	0.005850100393549601	0.0033679135641993658	-0.0006350780946102244	0.009064383982565859	0.7228260869565217
nac	pretrained_vs_constant	pooled_within_gene_pcc	5	368	-0.002217066781829767	0.0007925703652087491	-0.003005986725529214	0.002715796758861412	0.5869565217391305
nac	pretrained_vs_constant	section_centered_within_gene_pcc	5	368	-0.0010268148468166077	0.0009967879253685666	-0.0022809136220683975	0.0029874840326136742	0.6086956521739131
nac	pretrained_vs_random	pooled_within_gene_pcc	5	368	-0.002052527610720168	0.00014927497092035122	-0.0033178242999818415	0.003012931617019316	0.5054347826086957
nac	pretrained_vs_random	section_centered_within_gene_pcc	5	368	-0.001187607694841974	0.0003218665018846328	-0.0027147167550013503	0.0032476546411968825	0.5271739130434783
nac	pretrained_vs_constant	pooled_within_gene_pcc	3	368	-0.001856974043254537	-0.003580316714733283	-0.013593769302136367	0.0022839837839694413	0.358695652173913
nac	pretrained_vs_constant	section_centered_within_gene_pcc	3	368	-0.00017057142053231785	-0.002820159636753883	-0.012040066142675984	0.002970061089001166	0.3804347826086957
nac	pretrained_vs_random	pooled_within_gene_pcc	3	368	-0.0020475334397506927	-0.003310222511603688	-0.013446588029122625	0.002392507803238359	0.36684782608695654
nac	pretrained_vs_random	section_centered_within_gene_pcc	3	368	-0.0006441174218128882	-0.002096246671703	-0.011146788940482091	0.0023758605988839906	0.37228260869565216
nac	pretrained_vs_constant	pooled_within_gene_pcc	9	368	0.003212581255131192	0.003749461121563248	0.0008911152043400358	0.006475193763840676	0.7907608695652174
nac	pretrained_vs_constant	section_centered_within_gene_pcc	9	368	0.002901056951216751	0.0036845238587312826	0.0006910196995061647	0.006328754910108259	0.7853260869565217
nac	pretrained_vs_random	pooled_within_gene_pcc	9	368	0.01008483912831748	0.005769088372183815	0.0013928463228121066	0.01426744669163208	0.8070652173913043
nac	pretrained_vs_random	section_centered_within_gene_pcc	9	368	0.00924097925019061	0.00469741607576105	0.00023912158633492345	0.014076970358971687	0.7581521739130435
nac	pretrained_vs_constant	pooled_within_gene_pcc	4	368	-0.0005772550668973457	-9.029436913409975e-05	-0.007773939799069217	0.0026690824139813086	0.49728260869565216
nac	pretrained_vs_constant	section_centered_within_gene_pcc	4	368	0.0010353409772240528	-0.00015448742290868293	-0.005838889198929098	0.0033769004974594013	0.48097826086956524
nac	pretrained_vs_random	pooled_within_gene_pcc	4	368	-0.0008724892218452581	-8.414094527616628e-05	-0.006998346493305942	0.0027038532087606663	0.4945652173913043
nac	pretrained_vs_random	section_centered_within_gene_pcc	4	368	0.0003494750746635972	0.0001363843704492342	-0.005525091213308749	0.0029223496357098505	0.5054347826086957
nac	pretrained_vs_constant	pooled_within_gene_pcc	7	368	0.0005975297264354223	0.002301995245781299	0.0004572364516918353	0.004001355977545111	0.7690217391304348
nac	pretrained_vs_constant	section_centered_within_gene_pcc	7	368	0.0008003608961622422	0.0023056520998198673	-5.795807569809965e-05	0.00412112035197691	0.7445652173913043
nac	pretrained_vs_random	pooled_within_gene_pcc	7	368	0.0026676851112687893	0.0025500373797647143	-0.00035605935630086727	0.006882960297630268	0.7119565217391305
nac	pretrained_vs_random	section_centered_within_gene_pcc	7	368	0.002319717000809772	0.001999382703545316	-0.0009473889199653716	0.0066505120360893155	0.6766304347826086
nac	pretrained_vs_constant	pooled_within_gene_pcc	10	368	0.005310220788383382	0.004336049034020234	0.000689354345268634	0.009091546545604736	0.7744565217391305
nac	pretrained_vs_constant	section_centered_within_gene_pcc	10	368	0.004777042957897585	0.0042391911164545186	-0.0008529332331548937	0.009664790766476033	0.717391304347826
nac	pretrained_vs_random	pooled_within_gene_pcc	10	368	0.018312241516750514	0.012694849959879528	0.004467341989584675	0.02589399907449536	0.8532608695652174
nac	pretrained_vs_random	section_centered_within_gene_pcc	10	368	0.01714951112168122	0.011108382100479479	0.002141436109015448	0.026224857440617748	0.782608695652174
nac	pretrained_vs_constant	pooled_within_gene_pcc	6	368	-0.0003293675033054472	0.0017434111259144794	-0.0008404229253542982	0.0037423442467590753	0.7092391304347826
nac	pretrained_vs_constant	section_centered_within_gene_pcc	6	368	0.00015529004946335262	0.0019116643748702659	-0.00024721625966189997	0.0038275785674216404	0.7309782608695652
nac	pretrained_vs_random	pooled_within_gene_pcc	6	368	0.00026972745054102456	0.0014459188670570325	-0.0011945474552154081	0.004435832775842864	0.6902173913043478
nac	pretrained_vs_random	section_centered_within_gene_pcc	6	368	0.00043199207225151095	0.001468778557597699	-0.0008913592601819479	0.004110477239701209	0.6467391304347826
nac	pretrained_vs_constant	pooled_within_gene_pcc	1	242	-0.0013678397437877153	-0.0023420259578121167	-0.005534575408701	0.0017305741609154833	0.35537190082644626
nac	pretrained_vs_constant	section_centered_within_gene_pcc	1	242	-0.0012169706357548088	-0.0016524427482759669	-0.005096216617082025	0.0017445450930099274	0.384297520661157
nac	pretrained_vs_random	pooled_within_gene_pcc	1	242	-0.0013230409670312395	-0.0016145704384695312	-0.005032896822920933	0.001944245962877708	0.39669421487603307
nac	pretrained_vs_random	section_centered_within_gene_pcc	1	242	-0.0011589052304543496	-0.0011777483892717478	-0.005077840814212941	0.0015686066834346138	0.3884297520661157
nac	pretrained_vs_constant	pooled_within_gene_pcc	2	367	5.195714691470625e-06	-0.0040715737808438	-0.009772912659562785	0.00017931122281278927	0.25885558583106266
nac	pretrained_vs_constant	section_centered_within_gene_pcc	2	367	0.0009616762820669627	-0.0035801960704551668	-0.008628886539883517	0.0013461868561284	0.29427792915531337
nac	pretrained_vs_random	pooled_within_gene_pcc	2	367	-0.00042518298713923735	-0.0039044350084809	-0.009616587062898817	0.00038327810043183356	0.2724795640326976
nac	pretrained_vs_random	section_centered_within_gene_pcc	2	367	0.00040600607553110187	-0.0037340086007574664	-0.0082354482590975	0.0009613793679086331	0.29155313351498635
