## Supplementary material for "Pretrained gene representations transfer mean expression more broadly than spatial patterns in virtual spatial transcriptomics": Source Data: figure_5_common_target_absolute_per_run.tsv

representation	cohort	seed	condition	n_genes	n_gene_pcc_eligible	full_matrix_pcc	overall_mse	gene_mean_pcc	gene_mean_rmse	gene_mean_mse	mean_within_gene_pcc	centered_full_matrix_pcc	centered_rmse	centered_mse	decomposition_error	section_centered_mean_within_gene_pcc	n_section_centered_gene_pcc
Decima sequence-derived	hippocampus_donor_disjoint	42	pretrained	3574	3391	0.4257158604343597	2.1191249551149216	0.8009108920001273	0.49101765472486075	0.2410983372515026	0.09839745164061564	0.16506495093914916	1.3704111127188874	1.878026617863419	0.0	0.0994632370009107	3391
Decima sequence-derived	hippocampus_donor_disjoint	123	pretrained	3574	3391	0.4259908331820261	2.116159480007166	0.8035570742450768	0.4851624706683743	0.23538262294504117	0.09132332501454078	0.16228779130986903	1.3714141814426906	1.8807768570621253	-2.220446049250313e-16	0.0946846487956638	3391
Decima sequence-derived	hippocampus_donor_disjoint	456	pretrained	3574	3391	0.4261781421096813	2.1196890583229244	0.8014885219560643	0.49354334635210345	0.24358503472843235	0.09794929596303152	0.16567110393041568	1.3697094668558336	1.8761040235944921	0.0	0.09927659903116931	3391
Decima sequence-derived	dlpfc	42	pretrained	3574	3493	0.4539848794398165	2.578252265108264	0.8077236079872462	0.5816162063106387	0.33827741144317947	0.08480626999707457	0.15053202098851703	1.4966545538851257	2.2399748536650845	0.0	0.06517249186770868	3493
Decima sequence-derived	dlpfc	123	pretrained	3574	3493	0.45170112445693433	2.5859004912137884	0.8016010674337813	0.5906965664892774	0.34892243366222125	0.0874099046930338	0.1544734709505265	1.4956530538703043	2.236978057551567	0.0	0.06500897441416664	3493
Decima sequence-derived	dlpfc	456	pretrained	3574	3493	0.44592516839970847	2.6154185037552153	0.7990334315957826	0.6010378675030801	0.3612465181726501	0.07781225709225865	0.13583420077726235	1.5013900178110167	2.2541719855825653	0.0	0.06505126296023628	3493
Decima sequence-derived	nac	42	pretrained	3574	3452	0.41370626029859087	2.523640809857914	0.7727059762584253	0.5889558755249825	0.3468690233153987	0.07686350156321749	0.15186425515401003	1.475388689987325	2.176771786542515	0.0	0.06374137615149016	3452
Decima sequence-derived	nac	123	pretrained	3574	3452	0.41321496125418444	2.550954096935979	0.7693187307824662	0.6156188689446987	0.3789865918007502	0.07778192807407683	0.15200067881464466	1.4737596497174257	2.171967505135229	0.0	0.06471270365840846	3452
Decima sequence-derived	nac	456	pretrained	3574	3452	0.4184968241742291	2.5460572877198144	0.7807442652268373	0.6091414181917901	0.3710532673567053	0.07627995353647998	0.1517157836246688	1.4747894834053805	2.1750040203631094	-4.440892098500626e-16	0.06343504811319368	3452
Decima sequence-derived	her2st	42	pretrained	3179	3022	0.3743550354804978	2.2751560977134853	0.7457434089938559	0.5330328662220906	0.28412403647293705	0.09975729875371371	0.15172190882338904	1.411039354958092	1.9910320612405485	-2.220446049250313e-16	0.09249165953771914	3022
Decima sequence-derived	her2st	123	pretrained	3179	3022	0.36585360585052734	2.3240819440111773	0.7281551544274665	0.5645143190585061	0.3186764164220889	0.10198424616214008	0.15383886698690563	1.416123415380555	2.005405527589088	4.440892098500626e-16	0.09600933306380202	3022
Decima sequence-derived	her2st	456	pretrained	3179	3022	0.36640755331631075	2.3275483100774976	0.741357071107044	0.5502937695873932	0.3028232328467029	0.10043331256179108	0.1515669897843167	1.4229283457823148	2.0247250772307948	0.0	0.09359332997121009	3022
Decima sequence-derived	hippocampus_donor_disjoint	42	random	3574	3391	0.053891848364392335	2.61598971209529	0.006112727874190434	0.8377145672215076	0.7017656961351177	0.08594178234995582	0.09087614970095935	1.383554847470881	1.9142240159601729	-4.440892098500626e-16	0.0873525431152381	3391
Decima sequence-derived	hippocampus_donor_disjoint	123	random	3574	3391	0.060307923778396395	2.6129628748402287	0.02700811070086893	0.8362377637862954	0.699293597582304	0.0838904098009278	0.0917393805435626	1.3833543570820617	1.9136692772579245	2.220446049250313e-16	0.08661375697602085	3391
Decima sequence-derived	hippocampus_donor_disjoint	456	random	3574	3391	0.05655409825817553	2.613150462535777	0.0012404251920145222	0.8381289019035412	0.7024600562060358	0.09229504898468235	0.09859266454763427	1.3822772537843995	1.9106904063297412	0.0	0.0935851758473437	3391
Decima sequence-derived	dlpfc	42	random	3574	3493	0.03017525358175154	3.3397349174555755	-0.014160065410472107	1.0320620527767825	1.0651520807818262	0.07948033162791862	0.08635348144344797	1.5081720182637488	2.2745828366737495	0.0	0.05622399596781848	3493
Decima sequence-derived	dlpfc	123	random	3574	3493	0.04559692140357966	3.3220616662822957	0.01918492128060295	1.0241808371109522	1.0489463871052909	0.08025352913047527	0.08983741173860521	1.5076854045778267	2.273115279177005	0.0	0.058474859719991626	3493
Decima sequence-derived	dlpfc	456	random	3574	3493	0.03049136338458332	3.339568003526877	-0.007799140121933163	1.0316023830806365	1.064203476777648	0.07797144533624029	0.08398044126470268	1.508431147500352	2.275364526749229	0.0	0.05831534203960996	3493
Decima sequence-derived	nac	42	random	3574	3452	0.041841404946970966	3.048569422149404	-0.004482593062011285	0.9229672687039796	0.851868579098884	0.07327930896439054	0.08311247679676798	1.4821271345773679	2.1967008430505195	4.440892098500626e-16	0.06007327325992737	3452
Decima sequence-derived	nac	123	random	3574	3452	0.05693650528307727	3.041373349750993	0.025923790366041224	0.9182671899230931	0.8432146320892538	0.07423721017423152	0.08698478618865528	1.4826188713427804	2.1981587176617396	-4.440892098500626e-16	0.061509719675370056	3452
Decima sequence-derived	nac	456	random	3574	3452	0.04477969986478707	3.047196811582811	0.004582583750763899	0.9227728667495743	0.8515097636092275	0.07269061709251103	0.08382356492833314	1.4817850883220494	2.1956870479735837	0.0	0.059171330512711964	3452
Decima sequence-derived	her2st	42	random	3179	3022	0.05900946005566352	2.699514346142079	0.0174563956440522	0.8135605921140293	0.6618808370409299	0.09023809495025771	0.08944212056511001	1.4274570077943325	2.0376335091011493	0.0	0.08418035312090831	3022
Decima sequence-derived	her2st	123	random	3179	3022	0.04278890051831263	2.828687133493747	-0.01061880377981605	0.8796186910200312	0.7737290415917931	0.09277780182268637	0.08723932442975507	1.4335125014808743	2.0549580919019537	4.440892098500626e-16	0.0875725206052741	3022
Decima sequence-derived	her2st	456	random	3179	3022	0.04659909230011444	2.748089696586103	-0.011549918247195952	0.8418691653526988	0.7087436915716497	0.09165382810763828	0.09086177918352978	1.4280567233182488	2.0393460050144534	-4.440892098500626e-16	0.08571362365035362	3022
Decima sequence-derived	hippocampus_donor_disjoint	42	constant	3574	3391	0.10227917069965743	2.548627387187765		0.8039893443461539	0.6463988658221584	0.0990220838532115	0.11816009815224131	1.3792130079743328	1.902228521365607	-2.220446049250313e-16	0.10050077637076685	3391
Decima sequence-derived	hippocampus_donor_disjoint	123	constant	3574	3391	0.09767717275945366	2.5585557836846244		0.8081092172467887	0.6530405069992176	0.09436279034537007	0.11284354598840027	1.3804040266115596	1.905515276685407	-2.220446049250313e-16	0.09616071204708886	3391
Decima sequence-derived	hippocampus_donor_disjoint	456	constant	3574	3391	0.10525392747919501	2.550814129814694		0.8064568766819955	0.6503726939476794	0.10169251913548956	0.12159674635621787	1.3785649915281524	1.9004414358670148	0.0	0.10313808720843036	3391
Decima sequence-derived	dlpfc	42	constant	3574	3493	0.08855219274484707	3.208400137600908		0.9706176896632874	0.9420986994872977	0.08300894914520947	0.10518860419980415	1.5054240060905135	2.2663014381136106	0.0	0.06042250138362164	3493
Decima sequence-derived	dlpfc	123	constant	3574	3493	0.08781670043626341	3.2147544910832515		0.9737042680842812	0.9481000016855458	0.08219420579651428	0.10431493387905111	1.505541261273734	2.266654489397706	0.0	0.060640942392739074	3493
Decima sequence-derived	dlpfc	456	constant	3574	3493	0.08333117529823417	3.2154471541638037		0.972777127288784	0.9462953393762189	0.07782439364722517	0.09898670754602133	1.5063704108842502	2.269151814787585	0.0	0.062254276183144	3493
Decima sequence-derived	nac	42	constant	3574	3452	0.08780413850483401	2.9692142446058556		0.8831700945592346	0.7799894159237672	0.07783613733616931	0.10209498510962123	1.4796029293976436	2.1892248286820886	0.0	0.0643600933368617	3452
Decima sequence-derived	nac	123	constant	3574	3452	0.08588309379609628	2.9814710720639495		0.8885699043701455	0.7895564749523695	0.0762121468370993	0.09986127455620192	1.4805115997896066	2.1919145971115803	-4.440892098500626e-16	0.06273141505067709	3452
Decima sequence-derived	nac	456	constant	3574	3452	0.08371200653542275	2.965918346384923		0.8814856586293482	0.7770169663692159	0.074451909475498	0.09733682495690471	1.47949362283712	2.1889013800157064	4.440892098500626e-16	0.06074714810499121	3452
Decima sequence-derived	her2st	42	constant	3179	3022	0.09496738117412258	2.608659916580584		0.7713381247444208	0.5949625026842396	0.09631259097396729	0.10756189380604611	1.4190480660979545	2.013697413896345	-4.440892098500626e-16	0.0906466213366195	3022
Decima sequence-derived	her2st	123	constant	3179	3022	0.09559097637766366	2.6299432691385873		0.7806875221416607	0.6094730072276859	0.09672779707548132	0.10826818983779087	1.4214324682906683	2.020470261910902	-4.440892098500626e-16	0.09096441674780197	3022
Decima sequence-derived	her2st	456	constant	3179	3022	0.0941934098350641	2.629592193250402		0.7832413747762593	0.6134670511614047	0.0952733317378306	0.1066852789067332	1.4199032157471145	2.016125142088997	0.0	0.08958399763155997	3022
scGPT static gene-token	hippocampus_donor_disjoint	42	pretrained	3574	3391	0.4951697891680514	1.9475618573625793	0.9349984998626798	0.29370171211850793	0.0862606957013429	0.09841833613550875	0.1871643917893108	1.36429511531092	1.8613011616612363	0.0	0.10050862433660837	3391
scGPT static gene-token	hippocampus_donor_disjoint	123	pretrained	3574	3391	0.4951687907191302	1.9516148294640376	0.933169088576679	0.305421499144274	0.09328229213953579	0.10020265622802532	0.191574122739661	1.3632067111500377	1.858332537324502	-2.220446049250313e-16	0.10233005933055896	3391
scGPT static gene-token	hippocampus_donor_disjoint	456	pretrained	3574	3391	0.4980031922492216	1.9368488051639883	0.9333131041746534	0.2902109123323761	0.0842223736367901	0.10351000561586732	0.1987639753881488	1.3611122038712304	1.8526264315271979	2.220446049250313e-16	0.10490271349770905	3391
scGPT static gene-token	dlpfc	42	pretrained	3574	3493	0.5329878536940524	2.316797573424757	0.952491272545203	0.2989484397506579	0.08937016962935271	0.08819945988291941	0.16726278475322412	1.4924568348181477	2.227427403795404	4.440892098500626e-16	0.07163347535231376	3493
scGPT static gene-token	dlpfc	123	pretrained	3574	3493	0.5321013867877001	2.3199220816503647	0.9505373366872201	0.30484724034354255	0.0929318399450736	0.0876835511088788	0.16784504816588425	1.4923103704341438	2.2269902417052916	-4.440892098500626e-16	0.0721857022718811	3493
scGPT static gene-token	dlpfc	456	pretrained	3574	3493	0.5318803430418401	2.3206236603173966	0.9514389245444301	0.30264287223481495	0.09159270811453854	0.08731967495901298	0.16607851563164236	1.4929939558494059	2.2290309522028577	4.440892098500626e-16	0.07240236437063961	3493
scGPT static gene-token	nac	42	pretrained	3574	3452	0.49831957981639263	2.262680565046793	0.9293889010801666	0.34631640694072857	0.11993505371633631	0.08201967290079804	0.18299686954722305	1.4638119795009388	2.1427455113304568	0.0	0.06840934432966474	3452
scGPT static gene-token	nac	123	pretrained	3574	3452	0.49900654462090693	2.2657549370475816	0.9285669093423052	0.3538783587508054	0.12522989279216376	0.0837763151022828	0.1862902844810125	1.4630533292588543	2.140525044255418	0.0	0.07014298996081628	3452
scGPT static gene-token	nac	456	pretrained	3574	3452	0.4992754242697091	2.255318339208961	0.9294554067821493	0.3422195932514354	0.11711425000517789	0.0821594360399012	0.18423740192819993	1.46225992532237	2.138204089203783	0.0	0.06806452060419138	3452
scGPT static gene-token	her2st	42	pretrained	3179	3022	0.3322801826732362	2.437049701021298	0.6624549661056804	0.6439558433723648	0.41467912821341363	0.09316517756602047	0.13667168166942115	1.422100760427293	2.022370572807885	-8.881784197001252e-16	0.08689736924042228	3022
scGPT static gene-token	her2st	123	pretrained	3179	3022	0.32764512479233204	2.473670382301165	0.6533506462763637	0.6700080782815424	0.4489108249625255	0.0923549082789321	0.13403907854415395	1.4229404616281875	2.0247595573386397	0.0	0.08597760534660087	3022
scGPT static gene-token	her2st	456	pretrained	3179	3022	0.3305647560559716	2.399536644390615	0.6613299571124432	0.618952911079386	0.3831027061336463	0.0900898795458219	0.1328832103069126	1.4200119500401989	2.0164339382569683	4.440892098500626e-16	0.0841103574260132	3022
scGPT static gene-token	hippocampus_donor_disjoint	42	random	3574	3391	0.05308619318663968	2.620232453733662	-0.008624070682455636	0.840474157193896	0.7063968089107897	0.08685523812305687	0.09437890788519343	1.3834144877161263	1.913835644822872	2.220446049250313e-16	0.08898637960551747	3391
scGPT static gene-token	hippocampus_donor_disjoint	123	random	3574	3391	0.05411129436029821	2.618881670949565	0.008905820091371187	0.8372066676664291	0.7009150043851267	0.07745327285346595	0.08497597245490707	1.3849067356917715	1.9179666665644381	0.0	0.07995241974331334	3391
scGPT static gene-token	hippocampus_donor_disjoint	456	random	3574	3391	0.05868341394554395	2.6175659563350284	0.01274906729678252	0.8393018658521342	0.7044276220228739	0.09059557346998753	0.09488677768052224	1.3831624395970832	1.9131383343121549	-4.440892098500626e-16	0.09235402306226263	3391
scGPT static gene-token	dlpfc	42	random	3574	3493	0.03740845772803072	3.3426588010633838	0.004760023270520508	1.0325684696303414	1.0661976444747454	0.07860505955086995	0.08422251663579414	1.5087946038439555	2.2764611565886383	0.0	0.05900233567953841	3493
scGPT static gene-token	dlpfc	123	random	3574	3493	0.04195159217916215	3.3373973964905392	0.010905368771255136	1.030796139435959	1.062540681076077	0.07840598032785603	0.08671869324180236	1.508262813774331	2.274856715414462	4.440892098500626e-16	0.05842413173526143	3493
scGPT static gene-token	dlpfc	456	random	3574	3493	0.03985677665579727	3.3352396582689434	0.005564891036681043	1.027303933006794	1.0553533707712273	0.07418659150653675	0.08117735431519667	1.5099292326124814	2.2798862874977166	-4.440892098500626e-16	0.05926087675400124	3493
scGPT static gene-token	nac	42	random	3574	3452	0.05691686255327722	3.052526657129615	0.027650649900621785	0.9232845773428011	0.8524544107590748	0.0764891573565027	0.0861801574752571	1.483264051465733	2.2000722463705404	0.0	0.06331396506461726	3452
scGPT static gene-token	nac	123	random	3574	3452	0.05687218022695095	3.056637950545271	0.026754372007944636	0.9253150124654278	0.8562078722938948	0.07604745711807828	0.08801531032913866	1.4833846696832806	2.200430078251376	4.440892098500626e-16	0.06295424964003658	3452
scGPT static gene-token	nac	456	random	3574	3452	0.056580422325612924	3.038618185712581	0.02870569354458525	0.9181911259790965	0.8430749438267611	0.07497081504660019	0.08697726093033889	1.481736562917248	2.1955432418858196	0.0	0.06178864415631134	3452
scGPT static gene-token	her2st	42	random	3179	3022	0.05329875733692639	2.7519471061595873	0.00023491300053928946	0.8456481121305836	0.7151207295500199	0.09513894996180368	0.09537774389679514	1.4271742628738675	2.036826376609567	0.0	0.08960804598022858	3022
scGPT static gene-token	her2st	123	random	3179	3022	0.05382248230463463	2.7779645084391342	0.00817723948887966	0.8594760713468582	0.7386991172178297	0.09424674211146959	0.09388173291130938	1.4280284980424252	2.0392653912213046	0.0	0.08894476507913227	3022
scGPT static gene-token	her2st	456	random	3179	3022	0.05571385058415586	2.7911329633591118	0.004325023839485536	0.8640115566227197	0.7465159699776152	0.09371514489015317	0.09516218631005238	1.4299010432129549	2.0446169933814966	0.0	0.08810136083221785	3022
scGPT static gene-token	hippocampus_donor_disjoint	42	constant	3574	3391	0.10097465149577506	2.5495388657879237		0.804077017502967	0.6465398500764666	0.09751095655333783	0.1166530254860879	1.3794923036071847	1.9029990157114571	-2.220446049250313e-16	0.09869368619007199	3391
scGPT static gene-token	hippocampus_donor_disjoint	123	constant	3574	3391	0.1030140959496937	2.547965646927122		0.8040019579910646	0.6464191484534656	0.09990610369502334	0.1190091352852921	1.378965735061483	1.9015464984736563	2.220446049250313e-16	0.10167613339058575	3391
scGPT static gene-token	hippocampus_donor_disjoint	456	constant	3574	3391	0.10527586350066366	2.5468777396182682		0.804091058745695	0.6465624307547727	0.10207468022085299	0.12162208837657307	1.3785192450102015	1.9003153088634959	-2.220446049250313e-16	0.10282013676347256	3391
scGPT static gene-token	dlpfc	42	constant	3574	3493	0.0772353013697122	3.2141537899776997		0.9705187972997954	0.9419067359122413	0.07236373465600035	0.09174559413711009	1.5073974439627589	2.2722470540654585	0.0	0.060716490270359615	3493
scGPT static gene-token	dlpfc	123	constant	3574	3493	0.08285640808200258	3.212372722521034		0.971045242215374	0.9429288624291143	0.07736091156227583	0.0984227452050985	1.5064673445156118	2.2694438600919193	0.0	0.05991218975488155	3493
scGPT static gene-token	dlpfc	456	constant	3574	3493	0.08055759070575153	3.2133393171767284		0.970941885970794	0.9427281459325223	0.07529657561453139	0.09569204613023818	1.5068547279828293	2.270611171244206	0.0	0.061065868340217634	3493
scGPT static gene-token	nac	42	constant	3574	3452	0.08770102803868393	2.9842295630308384		0.8897523336444414	0.7916592152257294	0.07812276958409359	0.10197509256741215	1.4807330440714521	2.192570347805109	0.0	0.06477608443387296	3452
scGPT static gene-token	nac	123	constant	3574	3452	0.08800017495179949	2.971491708761179		0.8847875260229107	0.7828489662057427	0.07841586931794096	0.10232292810410351	1.4794062128284564	2.188642742555436	4.440892098500626e-16	0.06471964167613926	3452
scGPT static gene-token	nac	456	constant	3574	3452	0.0873816584552282	2.969511120078642		0.8848307579284677	0.7829254701762665	0.07749943147563951	0.1016037429542499	1.4787108067172483	2.1865856499023755	0.0	0.06389596564323988	3452
scGPT static gene-token	her2st	42	constant	3179	3022	0.09381481679153482	2.6120350818929667		0.7721801290800002	0.5962621517460058	0.09498715317248731	0.10625647711724547	1.4197791835869975	2.015772930146961	0.0	0.08943537271103313	3022
scGPT static gene-token	her2st	123	constant	3179	3022	0.09415426343982668	2.62639889703043		0.7787656512429454	0.6064759395558489	0.09528145097485648	0.10664094095281443	1.4212399366308919	2.0199229574745816	-4.440892098500626e-16	0.08973014859966695	3022
scGPT static gene-token	her2st	456	constant	3179	3022	0.09278455896492813	2.650003649414138		0.7918222779785576	0.6269825199031522	0.09345270824602052	0.1050895871590039	1.4223294729108955	2.023021129510986	0.0	0.08823102718027671	3022
scGPT static gene-token	hippocampus_donor_disjoint	42	identity_shuffled	3574	3391	0.04247456391958394	2.6415600457697415	-0.01613097273272387	0.8512901682994478	0.7246949506433022	0.08708511348461619	0.09143150699818028	1.3845089725698563	1.9168650951264388	4.440892098500626e-16	0.08843828309320803	3391
scGPT static gene-token	hippocampus_donor_disjoint	123	identity_shuffled	3574	3391	0.05105822967877767	2.6324778041116765	0.010761626572627919	0.8452319887321514	0.7144171147761077	0.08113501384052668	0.08411198567802064	1.3849406808002893	1.918060689335569	-2.220446049250313e-16	0.08326033494499213	3391
scGPT static gene-token	hippocampus_donor_disjoint	456	identity_shuffled	3574	3391	0.039907351231165684	2.648646298488088	-0.019571101524948703	0.8560512667316729	0.7328237712729017	0.09116797655060958	0.09170813868972044	1.3841324095675192	1.9158225272151865	-4.440892098500626e-16	0.09249382633777635	3391
scGPT static gene-token	dlpfc	42	identity_shuffled	3574	3493	0.023616547373086976	3.379305769389139	-0.017915869657573958	1.049137112666223	1.1006886811736192	0.07916494982778133	0.08277754778220296	1.5095088897437867	2.27861708821552	0.0	0.05921642106337699	3493
scGPT static gene-token	dlpfc	123	identity_shuffled	3574	3493	0.03041021168756574	3.364634624389061	-0.0022881839399481094	1.0416235556327242	1.084979631648959	0.07571747127810569	0.07945255555189881	1.509852639412238	2.2796549927401015	4.440892098500626e-16	0.058425260114471134	3493
scGPT static gene-token	dlpfc	456	identity_shuffled	3574	3493	0.01586804156542548	3.3836981326801414	-0.032645535769002365	1.0517693550711606	1.1062187762668052	0.07871778773305033	0.08216865676215193	1.5091319877377647	2.2774793564133367	-4.440892098500626e-16	0.05781381652292433	3493
scGPT static gene-token	nac	42	identity_shuffled	3574	3452	0.051133010448891396	3.0951580390377975	0.020845124539644887	0.9420766430133658	0.8875084013113326	0.07657484495976871	0.08408931023270412	1.4858161520613729	2.207649637726465	0.0	0.0633228447947698	3452
scGPT static gene-token	nac	123	identity_shuffled	3574	3452	0.04742094508074062	3.0903673232230724	0.015172953178657017	0.941157826897964	0.8857780551312979	0.07626351346758778	0.08322219137360161	1.484785933423325	2.2045892680917745	0.0	0.06290401610498934	3452
scGPT static gene-token	nac	456	identity_shuffled	3574	3452	0.032249202374302316	3.113772548630145	-0.019399049241982824	0.9530038748789019	0.9082163855342018	0.07677132497753363	0.08251186161323754	1.4851114985400735	2.205556163095943	0.0	0.06351221494129182	3452
scGPT static gene-token	her2st	42	identity_shuffled	3179	3022	0.0574666765870553	2.791263396795584	0.010616217145205479	0.8673895107622228	0.7523645633803283	0.09517306290978632	0.09719683078199935	1.4279001482650162	2.0388988334152556	4.440892098500626e-16	0.08951841816160774	3022
scGPT static gene-token	her2st	123	identity_shuffled	3179	3022	0.053771234405592186	2.7955549667544264	-0.002690707105978669	0.8686201806883321	0.7545010182990307	0.09387881225095618	0.09649916700671461	1.428654593824342	2.041053948455396	0.0	0.08841125604791916	3022
scGPT static gene-token	her2st	456	identity_shuffled	3179	3022	0.04608030055367515	2.7869335671271993	-0.015955826132386847	0.8652390053990766	0.7486385364639834	0.0935975459485816	0.0946017437766305	1.4276887022958529	2.038295030663216	-4.440892098500626e-16	0.08796738578808663	3022
