## Supplementary material for "Pretrained gene representations transfer mean expression more broadly than spatial patterns in virtual spatial transcriptomics": Source Data: figure_5_gene_effect_concordance.tsv

cohort	endpoint	target_subset	n_genes	pearson_r	spearman_r	both_positive	decima_only_positive	scgpt_only_positive	both_nonpositive
hippocampus_donor_disjoint	pooled_within_gene_pcc	all_common_targets	3574	0.4133052093061695	0.4089180820371605	1489	488	683	731
hippocampus_donor_disjoint	pooled_within_gene_pcc	training_defined_top50	50	0.5558213225227207	0.605858343337335	39	1	6	4
hippocampus_donor_disjoint	section_centered_within_gene_pcc	all_common_targets	3574	0.4384062756337698	0.4293397911653523	1551	452	664	724
hippocampus_donor_disjoint	section_centered_within_gene_pcc	training_defined_top50	50	0.5143089592475389	0.5422809123649459	38	1	8	3
dlpfc	pooled_within_gene_pcc	all_common_targets	3574	0.679511287304417	0.4002868089454979	1307	489	843	854
dlpfc	pooled_within_gene_pcc	training_defined_top50	50	0.7252907697442531	0.5479471788715485	35	3	9	3
dlpfc	section_centered_within_gene_pcc	all_common_targets	3574	0.7040592535169353	0.4989466647558914	1805	387	723	578
dlpfc	section_centered_within_gene_pcc	training_defined_top50	50	0.7125211718069561	0.4873469387755101	46	0	4	0
nac	pooled_within_gene_pcc	all_common_targets	3574	0.4731701187088552	0.459899704000454	1565	535	637	715
nac	pooled_within_gene_pcc	training_defined_top50	50	-0.1543376354860628	0.2713565426170468	42	1	6	1
nac	section_centered_within_gene_pcc	all_common_targets	3574	0.5214934363932372	0.4656214693573048	1468	548	663	773
nac	section_centered_within_gene_pcc	training_defined_top50	50	-0.1379911182702119	0.3457863145258103	38	4	6	2
her2st	pooled_within_gene_pcc	all_common_targets	3179	0.7317417659647284	0.4555922187413532	1157	941	265	659
her2st	pooled_within_gene_pcc	training_defined_top50	50	0.9096353774316768	0.6815366146458584	29	11	4	6
her2st	section_centered_within_gene_pcc	all_common_targets	3179	0.6641517229078856	0.4612056072052278	1122	948	263	689
her2st	section_centered_within_gene_pcc	training_defined_top50	50	0.8694045483157153	0.7381032412965185	27	10	3	10
