## Supplementary material for "Pretrained gene representations transfer mean expression more broadly than spatial patterns in virtual spatial transcriptomics": Source Data: figure_5_target_subset_summary.tsv

target_subset	representation	cohort	contrast	endpoint	n_units	mean_effect	median_effect	q25_effect	q75_effect	n_positive	fraction_positive
all_common_targets	Decima sequence-derived	dlpfc	pretrained_vs_constant	pooled_within_gene_pcc	3493	0.0023336277311393	-0.0004914960216416	-0.0062665543780227	0.0059121143516503	1657	0.4743773260807329
all_common_targets	Decima sequence-derived	dlpfc	pretrained_vs_constant	section_centered_within_gene_pcc	3493	0.0039716697608689	0.0010619742964696	-0.0039623288863981	0.0063045768403892	1991	0.5699971371314057
all_common_targets	Decima sequence-derived	dlpfc	pretrained_vs_random	pooled_within_gene_pcc	3493	0.0041077085625776	0.000346147852058	-0.0062746229651866	0.0093893925295403	1796	0.514171199541941
all_common_targets	Decima sequence-derived	dlpfc	pretrained_vs_random	section_centered_within_gene_pcc	3493	0.0074061771715638	0.0028539581551293	-0.0033685573321604	0.0119936392457522	2192	0.6275407958774692
all_common_targets	Decima sequence-derived	her2st	pretrained_vs_constant	pooled_within_gene_pcc	3022	0.0046203792301218	0.0019051073087614	-0.0042187312377456	0.0087056361534201	1769	0.585373924553276
all_common_targets	Decima sequence-derived	her2st	pretrained_vs_constant	section_centered_within_gene_pcc	3022	0.0036330956189166	0.0016335336800089	-0.0042410059371574	0.008173864157677	1728	0.57180675049636
all_common_targets	Decima sequence-derived	her2st	pretrained_vs_random	pooled_within_gene_pcc	3022	0.0091683775323541	0.0051189326883166	-0.0015217919609421	0.0140203319122945	2098	0.6942422236929185
all_common_targets	Decima sequence-derived	her2st	pretrained_vs_random	section_centered_within_gene_pcc	3022	0.0082092750653984	0.0048257387315223	-0.0014858172913009	0.01331170042048	2070	0.684976836532098
all_common_targets	Decima sequence-derived	hippocampus_donor_disjoint	pretrained_vs_constant	pooled_within_gene_pcc	3391	-0.0024691069052943	-0.0012235024187593	-0.0113944464676112	0.0070613654378413	1536	0.4529637275140076
all_common_targets	Decima sequence-derived	hippocampus_donor_disjoint	pretrained_vs_constant	section_centered_within_gene_pcc	3391	-0.0021250302661807	-0.0006428296279902	-0.0103138584063538	0.006688225171234	1609	0.474491300501327
all_common_targets	Decima sequence-derived	hippocampus_donor_disjoint	pretrained_vs_random	pooled_within_gene_pcc	3391	0.0085142771608739	0.0029103499266701	-0.0072839383293722	0.0190996608484182	1977	0.5830138602182248
all_common_targets	Decima sequence-derived	hippocampus_donor_disjoint	pretrained_vs_random	section_centered_within_gene_pcc	3391	0.0086243362963803	0.0030513758138132	-0.0064410889468753	0.0187669010076974	2003	0.5906812149808316
all_common_targets	Decima sequence-derived	nac	pretrained_vs_constant	pooled_within_gene_pcc	3452	0.0008083965083358	0.0013891585122118	-0.0034931371535443	0.0044541984668792	2100	0.608342989571263
all_common_targets	Decima sequence-derived	nac	pretrained_vs_constant	section_centered_within_gene_pcc	3452	0.0013501571435207	0.001432221944641	-0.0032646432128235	0.0046070465113735	2093	0.6063151796060255
all_common_targets	Decima sequence-derived	nac	pretrained_vs_random	pooled_within_gene_pcc	3452	0.0035727489808804	0.0015340435606215	-0.0029431944914677	0.00710403231754	2100	0.608342989571263
all_common_targets	Decima sequence-derived	nac	pretrained_vs_random	section_centered_within_gene_pcc	3452	0.0037116014916942	0.0011928019345335	-0.0031157127196658	0.0068159145242903	2016	0.5840092699884125
all_common_targets	scGPT whole-human gene-token	dlpfc	pretrained_vs_constant	pooled_within_gene_pcc	3493	0.0120550231992825	0.0043262427300967	-0.0004011017030419	0.0131114594528731	2544	0.7283137703979388
all_common_targets	scGPT whole-human gene-token	dlpfc	pretrained_vs_constant	section_centered_within_gene_pcc	3493	0.0114601723936202	0.003420211540296	-0.0001590128725225	0.0105243045880714	2589	0.7411966790724306
all_common_targets	scGPT whole-human gene-token	dlpfc	pretrained_vs_identity_shuffled	pooled_within_gene_pcc	3493	0.0107754897631356	0.0029411559767194	-0.0020146324405218	0.0127700808010885	2274	0.6510163183509877
all_common_targets	scGPT whole-human gene-token	dlpfc	pretrained_vs_identity_shuffled	section_centered_within_gene_pcc	3493	0.0130861764968362	0.0040795360316274	-0.0003791493654536	0.0135087984228164	2540	0.7271686229602061
all_common_targets	scGPT whole-human gene-token	dlpfc	pretrained_vs_random	pooled_within_gene_pcc	3493	0.0100948380654594	0.0021584467648232	-0.002577939217071	0.0113422049094638	2150	0.6155167477812769
all_common_targets	scGPT whole-human gene-token	dlpfc	pretrained_vs_random	section_centered_within_gene_pcc	3493	0.0131463253010838	0.0037355496184342	-0.0004166915352114	0.0135044729894188	2528	0.7237331806470083
all_common_targets	scGPT whole-human gene-token	her2st	pretrained_vs_constant	pooled_within_gene_pcc	3022	0.0003925332938837	-0.0007139349175157	-0.0078288341815594	0.0067128993627379	1422	0.4705493050959629
all_common_targets	scGPT whole-human gene-token	her2st	pretrained_vs_constant	section_centered_within_gene_pcc	3022	-0.0003326967331423	-0.0009987921429631	-0.0081421273225669	0.0058945484734933	1392	0.4606221045665122
all_common_targets	scGPT whole-human gene-token	her2st	pretrained_vs_identity_shuffled	pooled_within_gene_pcc	3022	0.0009351602086734	-0.0004398149200954	-0.0072972335500747	0.0066889572861576	1454	0.4811383189940437
all_common_targets	scGPT whole-human gene-token	her2st	pretrained_vs_identity_shuffled	section_centered_within_gene_pcc	3022	0.0002832694464493	-0.0005952291814618	-0.0073632115496883	0.0061469439143378	1430	0.4731965585704831
all_common_targets	scGPT whole-human gene-token	her2st	pretrained_vs_random	pooled_within_gene_pcc	3022	0.0005993579998056	-0.0008583900277885	-0.0077682021376799	0.00634850353309	1422	0.4705493050959629
all_common_targets	scGPT whole-human gene-token	her2st	pretrained_vs_random	section_centered_within_gene_pcc	3022	-8.523781125161494e-05	-0.0011527611223456	-0.0078245932974689	0.0057538032427244	1385	0.458305757776307
all_common_targets	scGPT whole-human gene-token	hippocampus_donor_disjoint	pretrained_vs_constant	pooled_within_gene_pcc	3391	0.0012200935056326	-0.001101776602578	-0.0115286700520512	0.0092618926504953	1578	0.4653494544382188
all_common_targets	scGPT whole-human gene-token	hippocampus_donor_disjoint	pretrained_vs_constant	section_centered_within_gene_pcc	3391	0.0019324966184178	-0.00044848852817	-0.0098538772081645	0.0093745071956088	1648	0.4859923326452374
all_common_targets	scGPT whole-human gene-token	hippocampus_donor_disjoint	pretrained_vs_identity_shuffled	pooled_within_gene_pcc	3391	0.0167797391988123	0.0064360658203449	-0.0040060709940382	0.0275455216715224	2193	0.646711884399882
all_common_targets	scGPT whole-human gene-token	hippocampus_donor_disjoint	pretrained_vs_identity_shuffled	section_centered_within_gene_pcc	3391	0.0169791814876116	0.0069783531728217	-0.0033704311557984	0.0263730089222617	2261	0.6667649660867001
all_common_targets	scGPT whole-human gene-token	hippocampus_donor_disjoint	pretrained_vs_random	pooled_within_gene_pcc	3391	0.016084038038257	0.0061277619165019	-0.0045066948927213	0.0271980273917131	2172	0.6405190209377765
all_common_targets	scGPT whole-human gene-token	hippocampus_donor_disjoint	pretrained_vs_random	section_centered_within_gene_pcc	3391	0.0158904979038634	0.006325601655776	-0.0039003034573996	0.0266533229596955	2215	0.6531996461220879
all_common_targets	scGPT whole-human gene-token	nac	pretrained_vs_constant	pooled_within_gene_pcc	3452	0.0043550327562612	0.000782498658469	-0.0021534992096936	0.0043954303621507	1979	0.5732908458864426
all_common_targets	scGPT whole-human gene-token	nac	pretrained_vs_constant	section_centered_within_gene_pcc	3452	0.0039506091373696	0.0007870330935521	-0.002149736832881	0.0042593777646687	1984	0.574739281575898
all_common_targets	scGPT whole-human gene-token	nac	pretrained_vs_identity_shuffled	pooled_within_gene_pcc	3452	0.0058527573644586	0.0012255494071997	-0.0016523568244394	0.0062423087852119	2115	0.6126882966396292
all_common_targets	scGPT whole-human gene-token	nac	pretrained_vs_identity_shuffled	section_centered_within_gene_pcc	3452	0.0050508252150134	0.0009442984415389	-0.001858670701823	0.0054466038609516	2018	0.5845886442641947
all_common_targets	scGPT whole-human gene-token	nac	pretrained_vs_random	pooled_within_gene_pcc	3452	0.0065014703396643	0.0016609319050089	-0.0013949728489496	0.0070843278485174	2202	0.6378910776361529
all_common_targets	scGPT whole-human gene-token	nac	pretrained_vs_random	section_centered_within_gene_pcc	3452	0.0057025747564004	0.0012807319579298	-0.0015646236484742	0.0061905089136219	2131	0.6173232908458864
training_defined_top50	Decima sequence-derived	dlpfc	pretrained_vs_constant	pooled_within_gene_pcc	50	0.020728198929219	0.0152564554251363	-0.0110239116012573	0.0419487628219828	30	0.6
training_defined_top50	Decima sequence-derived	dlpfc	pretrained_vs_constant	section_centered_within_gene_pcc	50	0.02617964790464	0.0168827056139643	0.0031657373789425	0.0352349935063005	40	0.8
training_defined_top50	Decima sequence-derived	dlpfc	pretrained_vs_random	pooled_within_gene_pcc	50	0.0311835124035572	0.02424764993367	0.0066428650870855	0.0466101612331407	38	0.76
training_defined_top50	Decima sequence-derived	dlpfc	pretrained_vs_random	section_centered_within_gene_pcc	50	0.0396057801999312	0.0309364814332792	0.0196533878675401	0.059046277140691	46	0.92
training_defined_top50	Decima sequence-derived	her2st	pretrained_vs_constant	pooled_within_gene_pcc	50	0.0189886856287054	0.0088184821423085	2.166108194086852e-05	0.0228602185712934	37	0.74
training_defined_top50	Decima sequence-derived	her2st	pretrained_vs_constant	section_centered_within_gene_pcc	50	0.0120737776123926	0.0053106313151095	-0.0056170302697381	0.018393186283097	30	0.6
training_defined_top50	Decima sequence-derived	her2st	pretrained_vs_random	pooled_within_gene_pcc	50	0.0288948489031214	0.0170132394865817	0.005320367398183	0.0347136620052317	40	0.8
training_defined_top50	Decima sequence-derived	her2st	pretrained_vs_random	section_centered_within_gene_pcc	50	0.0230890019957139	0.0171076728788058	-0.0005460210875498	0.0351820900345894	37	0.74
training_defined_top50	Decima sequence-derived	hippocampus_donor_disjoint	pretrained_vs_constant	pooled_within_gene_pcc	50	0.0347398832227381	0.0352146946269763	-0.0032501628634044	0.0687738570115311	36	0.72
training_defined_top50	Decima sequence-derived	hippocampus_donor_disjoint	pretrained_vs_constant	section_centered_within_gene_pcc	50	0.0329955772951465	0.0364457592661524	-0.0058089403754041	0.062054169938726	36	0.72
training_defined_top50	Decima sequence-derived	hippocampus_donor_disjoint	pretrained_vs_random	pooled_within_gene_pcc	50	0.0671066592897735	0.0640839380230816	0.0158747600431954	0.1174352541930636	40	0.8
training_defined_top50	Decima sequence-derived	hippocampus_donor_disjoint	pretrained_vs_random	section_centered_within_gene_pcc	50	0.0657081644129083	0.0667845201262644	0.0173278410925251	0.1142564657411987	39	0.78
training_defined_top50	Decima sequence-derived	nac	pretrained_vs_constant	pooled_within_gene_pcc	50	0.0061700293487732	0.0067568187575383	0.0010617058352651	0.0127166256131626	39	0.78
training_defined_top50	Decima sequence-derived	nac	pretrained_vs_constant	section_centered_within_gene_pcc	50	0.0069465550810042	0.0083832959077763	0.0003098166921493	0.0163653444385373	39	0.78
training_defined_top50	Decima sequence-derived	nac	pretrained_vs_random	pooled_within_gene_pcc	50	0.0219559234068194	0.0192557461219546	0.006543784441942	0.0332301307185441	43	0.86
training_defined_top50	Decima sequence-derived	nac	pretrained_vs_random	section_centered_within_gene_pcc	50	0.0226329754935997	0.0206910790913026	0.0069791268575751	0.0370263576781742	42	0.84
training_defined_top50	scGPT whole-human gene-token	dlpfc	pretrained_vs_constant	pooled_within_gene_pcc	50	0.0457596363711813	0.0200411625221986	0.0096857359482943	0.0529077849160982	43	0.86
training_defined_top50	scGPT whole-human gene-token	dlpfc	pretrained_vs_constant	section_centered_within_gene_pcc	50	0.0508579829348115	0.0249834297507432	0.0140785075813082	0.0468166851111408	49	0.98
training_defined_top50	scGPT whole-human gene-token	dlpfc	pretrained_vs_identity_shuffled	pooled_within_gene_pcc	50	0.0425183821491203	0.0253927521586994	0.0100803669651162	0.0521020869656432	45	0.9
training_defined_top50	scGPT whole-human gene-token	dlpfc	pretrained_vs_identity_shuffled	section_centered_within_gene_pcc	50	0.0576551874900257	0.0363994201771838	0.0261085016494999	0.064103033561136	50	1.0
training_defined_top50	scGPT whole-human gene-token	dlpfc	pretrained_vs_random	pooled_within_gene_pcc	50	0.0519190258483457	0.0211399345904801	0.0063757021397846	0.0808788760824063	44	0.88
training_defined_top50	scGPT whole-human gene-token	dlpfc	pretrained_vs_random	section_centered_within_gene_pcc	50	0.0684642022873187	0.0447761549762522	0.0280264763146307	0.0842495889685451	50	1.0
training_defined_top50	scGPT whole-human gene-token	her2st	pretrained_vs_constant	pooled_within_gene_pcc	50	0.0140292697951743	0.0117596810928698	-0.0028693155278351	0.020193559554474	35	0.7
training_defined_top50	scGPT whole-human gene-token	her2st	pretrained_vs_constant	section_centered_within_gene_pcc	50	0.0093646906034368	0.0053845234531023	-0.0103900337649147	0.0216856271110352	32	0.64
training_defined_top50	scGPT whole-human gene-token	her2st	pretrained_vs_identity_shuffled	pooled_within_gene_pcc	50	0.0134627464975144	0.0104678892720294	-0.0056155895565505	0.0194447553094382	32	0.64
training_defined_top50	scGPT whole-human gene-token	her2st	pretrained_vs_identity_shuffled	section_centered_within_gene_pcc	50	0.0101607183950054	0.0086096976892194	-0.0131008254073983	0.0211051442665848	28	0.56
training_defined_top50	scGPT whole-human gene-token	her2st	pretrained_vs_random	pooled_within_gene_pcc	50	0.0150007382292241	0.0120683536558836	-0.0050114644814399	0.0199214033950044	33	0.66
training_defined_top50	scGPT whole-human gene-token	her2st	pretrained_vs_random	section_centered_within_gene_pcc	50	0.0115574147342524	0.0080399270565421	-0.0104768263925373	0.0213182200294145	30	0.6
training_defined_top50	scGPT whole-human gene-token	hippocampus_donor_disjoint	pretrained_vs_constant	pooled_within_gene_pcc	50	0.0400725296207705	0.0336033713243195	-0.0099809022207131	0.0764692021991552	33	0.66
training_defined_top50	scGPT whole-human gene-token	hippocampus_donor_disjoint	pretrained_vs_constant	section_centered_within_gene_pcc	50	0.0427506583744488	0.0389945970650391	-0.0048483222051185	0.0757370148796709	37	0.74
training_defined_top50	scGPT whole-human gene-token	hippocampus_donor_disjoint	pretrained_vs_identity_shuffled	pooled_within_gene_pcc	50	0.0853470847318554	0.0688959160996184	0.0208680896082483	0.1327860243677328	43	0.86
training_defined_top50	scGPT whole-human gene-token	hippocampus_donor_disjoint	pretrained_vs_identity_shuffled	section_centered_within_gene_pcc	50	0.0913528683674694	0.0782566536837545	0.0271537491540177	0.1397299031117917	44	0.88
training_defined_top50	scGPT whole-human gene-token	hippocampus_donor_disjoint	pretrained_vs_random	pooled_within_gene_pcc	50	0.0904629520704611	0.0759054119022789	0.0351864267181291	0.1377683809215483	45	0.9
training_defined_top50	scGPT whole-human gene-token	hippocampus_donor_disjoint	pretrained_vs_random	section_centered_within_gene_pcc	50	0.0948702490853997	0.0875464379403665	0.0457016800897415	0.1365027015359549	46	0.92
training_defined_top50	scGPT whole-human gene-token	nac	pretrained_vs_constant	pooled_within_gene_pcc	50	0.0334375011138234	0.0099454224577891	0.0018960021913407	0.0191460277596221	42	0.84
training_defined_top50	scGPT whole-human gene-token	nac	pretrained_vs_constant	section_centered_within_gene_pcc	50	0.0278915765453411	0.0105104568271878	0.0021190090684376	0.0228715959809627	40	0.8
training_defined_top50	scGPT whole-human gene-token	nac	pretrained_vs_identity_shuffled	pooled_within_gene_pcc	50	0.0468807357471608	0.0176768645068707	0.0075488252389334	0.0411158269986767	47	0.94
training_defined_top50	scGPT whole-human gene-token	nac	pretrained_vs_identity_shuffled	section_centered_within_gene_pcc	50	0.0415088791242802	0.0198104116459129	0.0098917489007526	0.0394469316599237	46	0.92
training_defined_top50	scGPT whole-human gene-token	nac	pretrained_vs_random	pooled_within_gene_pcc	50	0.0460375430219022	0.0169136098060132	0.0102934908759061	0.0410004075062277	48	0.96
training_defined_top50	scGPT whole-human gene-token	nac	pretrained_vs_random	section_centered_within_gene_pcc	50	0.0403513002001193	0.0180246267979458	0.0084293029142938	0.0419898294537218	44	0.88
