## Supplementary material for "Pretrained gene representations transfer mean expression more broadly than spatial patterns in virtual spatial transcriptomics": Source Data: figure_5_within_representation_effects_summary.tsv

representation	cohort	contrast	endpoint	mean_effect	min_effect	max_effect	n_runs
Decima sequence-derived	dlpfc	pretrained_vs_constant	centered_full_matrix_pcc	0.044116482363809766	0.03684749323124102	0.050158537071475384	3
Decima sequence-derived	dlpfc	pretrained_vs_constant	centered_mse	0.02366094849989479	0.014979829205019612	0.029676431846138662	3
Decima sequence-derived	dlpfc	pretrained_vs_constant	centered_rmse	0.007879350894016998	0.004980393073233502	0.00988820740342966	3
Decima sequence-derived	dlpfc	pretrained_vs_constant	full_matrix_pcc	0.3639703679390382	0.36259399310147433	0.3654326866949694	3
Decima sequence-derived	dlpfc	pretrained_vs_constant	gene_mean_mse	0.5960158924236705	0.5850488212035688	0.6038212880441183	3
Decima sequence-derived	dlpfc	pretrained_vs_constant	gene_mean_pcc				3
Decima sequence-derived	dlpfc	pretrained_vs_constant	gene_mean_rmse	0.38124948157778543	0.3717392597857039	0.3890014833526487	3
Decima sequence-derived	dlpfc	pretrained_vs_constant	gene_mean_share_of_mse_reduction	0.9620216987939109	0.9528087094106122	0.9750348100964529	3
Decima sequence-derived	dlpfc	pretrained_vs_constant	mean_within_gene_pcc	0.002333627731139367	-1.2136554966513113e-05	0.005215698896519516	3
Decima sequence-derived	dlpfc	pretrained_vs_constant	overall_mse	0.6196768409235651	0.6000286504085883	0.6301478724926439	3
Decima sequence-derived	dlpfc	pretrained_vs_constant	section_centered_mean_within_gene_pcc	0.003971669760868965	0.0027969867770922807	0.004749990484087044	3
Decima sequence-derived	dlpfc	pretrained_vs_random	centered_full_matrix_pcc	0.06022278608985001	0.051853759512559675	0.06463605921192128	3
Decima sequence-derived	dlpfc	pretrained_vs_random	centered_mse	0.030645915266922064	0.02119254116666358	0.03613722162543764	3
Decima sequence-derived	dlpfc	pretrained_vs_random	centered_rmse	0.010196981591826951	0.007041129689335346	0.012032350707522399	3
Decima sequence-derived	dlpfc	pretrained_vs_random	full_matrix_pcc	0.4151158779755149	0.40610420305335465	0.423809625858065	3
Decima sequence-derived	dlpfc	pretrained_vs_random	gene_mean_mse	0.7099518604622381	0.7000239534430697	0.7268746693386468	3
Decima sequence-derived	dlpfc	pretrained_vs_random	gene_mean_pcc	0.8037107970895375	0.7824161461531784	0.8218836733977183	3
Decima sequence-derived	dlpfc	pretrained_vs_random	gene_mean_rmse	0.438164877555125	0.4305645155775564	0.45044584646614383	3
Decima sequence-derived	dlpfc	pretrained_vs_random	gene_mean_share_of_mse_reduction	0.9587325614865523	0.9509112639333707	0.970734577358203	3
Decima sequence-derived	dlpfc	pretrained_vs_random	mean_within_gene_pcc	0.004107708562577611	-0.00015918824398163112	0.00715637556255852	3
Decima sequence-derived	dlpfc	pretrained_vs_random	overall_mse	0.7405977757291601	0.7241494997716615	0.7614826523473113	3
Decima sequence-derived	dlpfc	pretrained_vs_random	section_centered_mean_within_gene_pcc	0.007406177171563846	0.006534114694175017	0.008948495899890205	3
Decima sequence-derived	her2st	pretrained_vs_constant	centered_full_matrix_pcc	0.044870801014680405	0.04416001501734293	0.045570677149114766	3
Decima sequence-derived	her2st	pretrained_vs_constant	centered_mse	0.00971005061193749	-0.008599935141797577	0.022665352655796278	3
Decima sequence-derived	her2st	pretrained_vs_constant	centered_rmse	0.003430878004925179	-0.0030251300352002186	0.008008711139862568	3
Decima sequence-derived	her2st	pretrained_vs_constant	full_matrix_pcc	0.2739548090868285	0.27026262947286367	0.27938765430637524	3
Decima sequence-derived	her2st	pretrained_vs_constant	gene_mean_mse	0.30409295844386713	0.29079659080559705	0.3108384662113025	3
Decima sequence-derived	her2st	pretrained_vs_constant	gene_mean_pcc				3
Decima sequence-derived	her2st	pretrained_vs_constant	gene_mean_rmse	0.22914202226478364	0.21617320308315457	0.2383052585223302	3
Decima sequence-derived	her2st	pretrained_vs_constant	gene_mean_share_of_mse_reduction	0.9704192305101346	0.93203870128747	1.028472469137454	3
Decima sequence-derived	her2st	pretrained_vs_constant	mean_within_gene_pcc	0.004620379230121888	0.0034447077797464254	0.00525644908665876	3
Decima sequence-derived	her2st	pretrained_vs_constant	overall_mse	0.31380300905580444	0.3020438831729044	0.3335038188670989	3
Decima sequence-derived	her2st	pretrained_vs_constant	section_centered_mean_within_gene_pcc	0.0036330956189166014	0.0018450382010996302	0.005044916316000056	3
Decima sequence-derived	her2st	pretrained_vs_random	centered_full_matrix_pcc	0.06319484713873884	0.06070521060078693	0.06659954255715056	3
Decima sequence-derived	her2st	pretrained_vs_random	centered_mse	0.03692497998570832	0.014620927783658644	0.04955256431286559	3
Decima sequence-derived	her2st	pretrained_vs_random	centered_rmse	0.012978372157497938	0.005128377535934092	0.017389086100319195	3
Decima sequence-derived	her2st	pretrained_vs_random	full_matrix_pcc	0.3194062472577484	0.31534557542483427	0.3230647053322147	3
Decima sequence-derived	her2st	pretrained_vs_random	gene_mean_mse	0.412909961487548	0.3777568005679929	0.45505262516970424	3
Decima sequence-derived	her2st	pretrained_vs_random	gene_mean_pcc	0.7399893203037754	0.7282870133498037	0.7529069893542399	3
Decima sequence-derived	her2st	pretrained_vs_random	gene_mean_rmse	0.2957358312062565	0.28052772589193875	0.3151043719615251	3
Decima sequence-derived	her2st	pretrained_vs_random	gene_mean_share_of_mse_reduction	0.9190720434730927	0.8901837114438872	0.9652330822774818	3
Decima sequence-derived	her2st	pretrained_vs_random	mean_within_gene_pcc	0.009168377532354171	0.008779484454152803	0.009519203803456	3
Decima sequence-derived	her2st	pretrained_vs_random	overall_mse	0.4498349414732563	0.4205413865086052	0.5046051894825698	3
Decima sequence-derived	her2st	pretrained_vs_random	section_centered_mean_within_gene_pcc	0.008209275065398406	0.007879706320856467	0.008436812458527926	3
Decima sequence-derived	hippocampus_donor_disjoint	pretrained_vs_constant	centered_full_matrix_pcc	0.04680781856085814	0.04407435757419781	0.049444245321468766	3
Decima sequence-derived	hippocampus_donor_disjoint	pretrained_vs_constant	centered_mse	0.024425911799330773	0.02420190350218787	0.024738419623281827	3
Decima sequence-derived	hippocampus_donor_disjoint	pretrained_vs_constant	centered_rmse	0.008882421698877726	0.008801895255445391	0.008989845168869026	3
Decima sequence-derived	hippocampus_donor_disjoint	pretrained_vs_constant	full_matrix_pcc	0.3242248549292537	0.32092421463048626	0.32831366042257243	3
Decima sequence-derived	hippocampus_donor_disjoint	pretrained_vs_constant	gene_mean_mse	0.4099153572813597	0.40530052857065585	0.41765788405417636	3
Decima sequence-derived	hippocampus_donor_disjoint	pretrained_vs_constant	gene_mean_pcc				3
Decima sequence-derived	hippocampus_donor_disjoint	pretrained_vs_constant	gene_mean_rmse	0.3162773221765332	0.31291353032989205	0.32294674657841443	3
Decima sequence-derived	hippocampus_donor_disjoint	pretrained_vs_constant	gene_mean_share_of_mse_reduction	0.943760410261877	0.9435490675865572	0.9440808627521486	3
Decima sequence-derived	hippocampus_donor_disjoint	pretrained_vs_constant	mean_within_gene_pcc	-0.0024691069052943937	-0.003743223172458038	-0.0006246322125958575	3
Decima sequence-derived	hippocampus_donor_disjoint	pretrained_vs_constant	overall_mse	0.4343412690806905	0.42950243207284355	0.4423963036774583	3
Decima sequence-derived	hippocampus_donor_disjoint	pretrained_vs_constant	section_centered_mean_within_gene_pcc	-0.002125030266180753	-0.0038614881772610493	-0.0010375393698561497	3
Decima sequence-derived	hippocampus_donor_disjoint	pretrained_vs_random	centered_full_matrix_pcc	0.07060521712909255	0.06707843938278141	0.07418880123818981	3
Decima sequence-derived	hippocampus_donor_disjoint	pretrained_vs_random	centered_mse	0.03455873367593402	0.03289242019579919	0.03619739809675382	3
Decima sequence-derived	hippocampus_donor_disjoint	pretrained_vs_random	centered_rmse	0.012550565773310188	0.011940175639371109	0.013143734751993597	3
Decima sequence-derived	hippocampus_donor_disjoint	pretrained_vs_random	full_matrix_pcc	0.3690436551083676	0.3656829094036297	0.3718240120699674	3
Decima sequence-derived	hippocampus_donor_disjoint	pretrained_vs_random	gene_mean_mse	0.4611511183328272	0.45887502147760345	0.46391097463726283	3
Decima sequence-derived	hippocampus_donor_disjoint	pretrained_vs_random	gene_mean_pcc	0.7905317414780648	0.7765489635442079	0.8002480967640498	3
Decima sequence-derived	hippocampus_donor_disjoint	pretrained_vs_random	gene_mean_rmse	0.34745258705533527	0.3445855555514377	0.35107529311792113	3
Decima sequence-derived	hippocampus_donor_disjoint	pretrained_vs_random	gene_mean_share_of_mse_reduction	0.930283642929625	0.9271483887954975	0.9337918771532301	3
Decima sequence-derived	hippocampus_donor_disjoint	pretrained_vs_random	mean_within_gene_pcc	0.00851427716087399	0.005654246978349167	0.012455669290659818	3
Decima sequence-derived	hippocampus_donor_disjoint	pretrained_vs_random	overall_mse	0.4957098520087612	0.49346140421285245	0.4968647569803686	3
Decima sequence-derived	hippocampus_donor_disjoint	pretrained_vs_random	section_centered_mean_within_gene_pcc	0.008624336296380384	0.0056914231838256085	0.012110693885672597	3
Decima sequence-derived	nac	pretrained_vs_constant	centered_full_matrix_pcc	0.052095877656865214	0.0497692700443888	0.0543789586677641	3
Decima sequence-derived	nac	pretrained_vs_constant	centered_mse	0.015432497922840552	0.012453042139573434	0.01994709197635114	3
Decima sequence-derived	nac	pretrained_vs_constant	centered_rmse	0.00522344297141301	0.004214239410318621	0.006751950072180879	3
Decima sequence-derived	nac	pretrained_vs_constant	full_matrix_pcc	0.3293396022968838	0.3259021217937569	0.33478481763880635	3
Decima sequence-derived	nac	pretrained_vs_constant	gene_mean_mse	0.41655132492416613	0.4059636990125106	0.43312039260836854	3
Decima sequence-derived	nac	pretrained_vs_constant	gene_mean_pcc				3
Decima sequence-derived	nac	pretrained_vs_constant	gene_mean_rmse	0.27983649829908563	0.2723442404375581	0.29421421903425204	3
Decima sequence-derived	nac	pretrained_vs_constant	gene_mean_share_of_mse_reduction	0.9642062891622879	0.9536671185371453	0.9720516503713519	3
Decima sequence-derived	nac	pretrained_vs_constant	mean_within_gene_pcc	0.0008083965083358948	-0.000972635772951827	0.0018280440609819842	3
Decima sequence-derived	nac	pretrained_vs_constant	overall_mse	0.43198382284700676	0.41986105866510837	0.44557343474794164	3
Decima sequence-derived	nac	pretrained_vs_constant	section_centered_mean_within_gene_pcc	0.0013501571435207693	-0.0006187171853715423	0.0026879000082024734	3
Decima sequence-derived	nac	pretrained_vs_random	centered_full_matrix_pcc	0.06721996322652236	0.06501589262598938	0.06875177835724205	3
Decima sequence-derived	nac	pretrained_vs_random	centered_mse	0.022267765548329727	0.01992905650800436	0.026191212526510466	3
Decima sequence-derived	nac	pretrained_vs_random	centered_rmse	0.00753109037735548	0.0067384445900429135	0.008859221625354685	3
Decima sequence-derived	nac	pretrained_vs_random	full_matrix_pcc	0.3672868118773897	0.3562784559711072	0.37371712430944204	3
Decima sequence-derived	nac	pretrained_vs_random	gene_mean_mse	0.48322803077483706	0.4642280402885036	0.5049995557834853	3
Decima sequence-derived	nac	pretrained_vs_random	gene_mean_pcc	0.7655817304043117	0.743394940416425	0.7771885693204366	3
Decima sequence-derived	nac	pretrained_vs_random	gene_mean_rmse	0.3167637209050585	0.30264832097839434	0.3340113931789971	3
Decima sequence-derived	nac	pretrained_vs_random	gene_mean_share_of_mse_reduction	0.9557856587981407	0.9465942407926027	0.962034729977839	3
Decima sequence-derived	nac	pretrained_vs_random	mean_within_gene_pcc	0.0035727489808804053	0.003544717899845312	0.0035893364439689573	3
Decima sequence-derived	nac	pretrained_vs_random	overall_mse	0.5054957963231669	0.490419252815014	0.52492861229149	3
Decima sequence-derived	nac	pretrained_vs_random	section_centered_mean_within_gene_pcc	0.003711601491694305	0.003202983983038407	0.00426371760048172	3
scGPT static gene-token	dlpfc	pretrained_vs_constant	centered_full_matrix_pcc	0.07177532102610132	0.06942230296078575	0.07551719061611403	3
scGPT static gene-token	dlpfc	pretrained_vs_constant	centered_mse	0.04295116256601025	0.04158021904134834	0.044819650270054634	3
scGPT static gene-token	dlpfc	pretrained_vs_constant	centered_rmse	0.014319451786500847	0.013860772133423405	0.01494060914461115	3
scGPT static gene-token	dlpfc	pretrained_vs_constant	full_matrix_pcc	0.4521067611220421	0.4492449787056976	0.45575255232434025	3
scGPT static gene-token	dlpfc	pretrained_vs_constant	gene_mean_mse	0.8512230088616377	0.8499970224840407	0.8525365662828885	3
scGPT static gene-token	dlpfc	pretrained_vs_constant	gene_mean_pcc				3
scGPT static gene-token	dlpfc	pretrained_vs_constant	gene_mean_rmse	0.6686891243856493	0.6661980018718314	0.6715703575491375	3
scGPT static gene-token	dlpfc	pretrained_vs_constant	gene_mean_share_of_mse_reduction	0.9519689109984247	0.950053669386476	0.9534227738453344	3
scGPT static gene-token	dlpfc	pretrained_vs_constant	mean_within_gene_pcc	0.012727154706001206	0.010322639546602966	0.015835725226919062	3
scGPT static gene-token	dlpfc	pretrained_vs_constant	overall_mse	0.894174171427648	0.8924506408706692	0.897356216552943	3
scGPT static gene-token	dlpfc	pretrained_vs_constant	section_centered_mean_within_gene_pcc	0.01150899787645856	0.010916985081954149	0.012273512516999555	3
scGPT static gene-token	dlpfc	pretrained_vs_identity_shuffled	centered_full_matrix_pcc	0.08559586281816567	0.08390985886949043	0.08839249261398544	3
scGPT static gene-token	dlpfc	pretrained_vs_identity_shuffled	centered_mse	0.05076761322180164	0.04844840421047891	0.05266475103480994	3
scGPT static gene-token	dlpfc	pretrained_vs_identity_shuffled	centered_rmse	0.01691078526403067	0.016138031888358828	0.01754226897809419	3
scGPT static gene-token	dlpfc	pretrained_vs_identity_shuffled	full_matrix_pcc	0.5090249276325048	0.5016911751001344	0.5160123014764146	3
scGPT static gene-token	dlpfc	pretrained_vs_identity_shuffled	gene_mean_mse	1.0059974571334729	0.9920477917038855	1.0146260681522667	3
scGPT static gene-token	dlpfc	pretrained_vs_identity_shuffled	gene_mean_pcc	0.9691057077144593	0.9528255206271682	0.9840844603134324	3
scGPT static gene-token	dlpfc	pretrained_vs_identity_shuffled	gene_mean_rmse	0.7453638236803641	0.7367763152891817	0.7501886729155651	3
scGPT static gene-token	dlpfc	pretrained_vs_identity_shuffled	gene_mean_share_of_mse_reduction	0.9519457433478786	0.9495892421309013	0.9544261427867808	3
scGPT static gene-token	dlpfc	pretrained_vs_identity_shuffled	mean_within_gene_pcc	0.009867492370624615	0.008601887225962654	0.011966079830773108	3
scGPT static gene-token	dlpfc	pretrained_vs_identity_shuffled	overall_mse	1.0567650703552744	1.0447125427386963	1.0630744723627448	3
scGPT static gene-token	dlpfc	pretrained_vs_identity_shuffled	section_centered_mean_within_gene_pcc	0.013588681431354008	0.012417054288936774	0.01458854784771528	3
scGPT static gene-token	dlpfc	pretrained_vs_random	centered_full_matrix_pcc	0.08302259478598585	0.08112635492408189	0.08490116131644569	3
scGPT static gene-token	dlpfc	pretrained_vs_random	centered_mse	0.0492518539324213	0.04786647370917052	0.05085533529485886	3
scGPT static gene-token	dlpfc	pretrained_vs_random	centered_rmse	0.016408496376356812	0.015952443340187195	0.01693527676307549	3
scGPT static gene-token	dlpfc	pretrained_vs_random	full_matrix_pcc	0.4925842523202008	0.49014979460853797	0.49557939596602174	3
scGPT static gene-token	dlpfc	pretrained_vs_random	gene_mean_mse	0.9700656595443616	0.9637606626566887	0.9768274748453927	3
scGPT static gene-token	dlpfc	pretrained_vs_random	gene_mean_pcc	0.9444124168994655	0.9396319679159649	0.9477312492746826	3
scGPT static gene-token	dlpfc	pretrained_vs_random	gene_mean_rmse	0.7280766632480263	0.724661060771979	0.7336200298796836	3
scGPT static gene-token	dlpfc	pretrained_vs_random	gene_mean_share_of_mse_reduction	0.9516784176324932	0.9498772585909032	0.9529556412710709	3
scGPT static gene-token	dlpfc	pretrained_vs_random	mean_within_gene_pcc	0.010668351521849482	0.00927757078102276	0.013133083452476227	3
scGPT static gene-token	dlpfc	pretrained_vs_random	overall_mse	1.0193175134767827	1.0146159979515468	1.025861227638627	3
scGPT static gene-token	dlpfc	pretrained_vs_random	section_centered_mean_within_gene_pcc	0.013178065942011133	0.012631139672775356	0.013761570536619673	3
scGPT static gene-token	her2st	pretrained_vs_constant	centered_full_matrix_pcc	0.028535655097141302	0.027398137591339522	0.03041520455217568	3
scGPT static gene-token	her2st	pretrained_vs_constant	centered_mse	-0.0016156837569882103	-0.006597642660924219	0.0065871912540176325	3
scGPT static gene-token	her2st	pretrained_vs_constant	centered_rmse	-0.0005681929889648588	-0.0023215768402955472	0.002317522870696642	3
scGPT static gene-token	her2st	pretrained_vs_constant	full_matrix_pcc	0.23657880810841672	0.23349086135250535	0.23846536588170142	3
scGPT static gene-token	her2st	pretrained_vs_constant	gene_mean_mse	0.1943426506318072	0.1575651145933234	0.24387981376950596	3
scGPT static gene-token	her2st	pretrained_vs_constant	gene_mean_pcc				3
scGPT static gene-token	her2st	pretrained_vs_constant	gene_mean_rmse	0.13661707518940336	0.10875757296140298	0.17286936689917165	3
scGPT static gene-token	her2st	pretrained_vs_constant	gene_mean_share_of_mse_reduction	1.0143574280050585	0.9737003632338785	1.0377039649144288	3
scGPT static gene-token	her2st	pretrained_vs_constant	mean_within_gene_pcc	-0.002703782334196612	-0.0033628287001986196	-0.0018219756064668385	3
scGPT static gene-token	her2st	pretrained_vs_constant	overall_mse	0.19272696687481883	0.15272851472926474	0.2504670050235229	3
scGPT static gene-token	her2st	pretrained_vs_constant	section_centered_mean_within_gene_pcc	-0.003470405492646817	-0.00412066975426352	-0.002538003470610853	3
scGPT static gene-token	her2st	pretrained_vs_identity_shuffled	centered_full_matrix_pcc	0.03843207631838108	0.03753991153743934	0.039474850887421795	3
scGPT static gene-token	her2st	pretrained_vs_identity_shuffled	centered_mse	0.01822791471012482	0.016294391116756124	0.021861092406247895	3
scGPT static gene-token	her2st	pretrained_vs_identity_shuffled	centered_rmse	0.006396757429843876	0.0057141321961544644	0.007676752255654007	3
scGPT static gene-token	her2st	pretrained_vs_identity_shuffled	full_matrix_pcc	0.2777239506584057	0.27387389038673987	0.2844844555022964	3
scGPT static gene-token	her2st	pretrained_vs_identity_shuffled	gene_mean_mse	0.33627048627791895	0.3055901933365052	0.3655358303303371	3
scGPT static gene-token	her2st	pretrained_vs_identity_shuffled	gene_mean_pcc	0.6617219618625492	0.651838748960475	0.6772857832448301	3
scGPT static gene-token	her2st	pretrained_vs_identity_shuffled	gene_mean_rmse	0.22277728803877947	0.19861210240678973	0.24628609431969062	3
scGPT static gene-token	her2st	pretrained_vs_identity_shuffled	gene_mean_share_of_mse_reduction	0.9487618630875215	0.9435692667566388	0.9533381661845627	3
scGPT static gene-token	her2st	pretrained_vs_identity_shuffled	mean_within_gene_pcc	-0.0023464852395165456	-0.003507666402759707	-0.0015239039720240793	3
scGPT static gene-token	her2st	pretrained_vs_identity_shuffled	overall_mse	0.3544984009880439	0.3218845844532612	0.3873969227365843	3
scGPT static gene-token	her2st	pretrained_vs_identity_shuffled	section_centered_mean_within_gene_pcc	-0.002970575994859064	-0.003857028362073439	-0.0024336507013182906	3
scGPT static gene-token	her2st	pretrained_vs_random	centered_full_matrix_pcc	0.0397241024674436	0.037721023996860226	0.04129393777262601	3
scGPT static gene-token	her2st	pretrained_vs_random	centered_mse	0.01904823093629175	0.014455803801681988	0.028183055124528344	3
scGPT static gene-token	her2st	pretrained_vs_random	centered_rmse	0.00668354401118935	0.005073502446574452	0.009889093172755992	3
scGPT static gene-token	her2st	pretrained_vs_random	full_matrix_pcc	0.27588499109860765	0.2738226424876974	0.2789814253363098	3
scGPT static gene-token	her2st	pretrained_vs_random	gene_mean_mse	0.31788105247862647	0.28978829225530417	0.3634132638439689	3
scGPT static gene-token	her2st	pretrained_vs_random	gene_mean_pcc	0.6547994643885277	0.6451734067874841	0.6622200531051412	3
scGPT static gene-token	her2st	pretrained_vs_random	gene_mean_rmse	0.21207296912228943	0.1894679930653158	0.24505864554333368	3
scGPT static gene-token	her2st	pretrained_vs_random	gene_mean_share_of_mse_reduction	0.9448178359948586	0.9280303369583125	0.9540936077407984	3
scGPT static gene-token	her2st	pretrained_vs_random	mean_within_gene_pcc	-0.0024969571908839924	-0.0036252653443312743	-0.0018918338325374928	3
scGPT static gene-token	her2st	pretrained_vs_random	overall_mse	0.3369292834149184	0.304294126137969	0.3915963189684968	3
scGPT static gene-token	her2st	pretrained_vs_random	section_centered_mean_within_gene_pcc	-0.003222946626180783	-0.00399100340620466	-0.0027106767398062948	3
scGPT static gene-token	hippocampus_donor_disjoint	pretrained_vs_constant	centered_full_matrix_pcc	0.07340608025638919	0.0705113663032229	0.07714188701157573	3
scGPT static gene-token	hippocampus_donor_disjoint	pretrained_vs_constant	centered_mse	0.04420023084522436	0.04169785405022086	0.04768887733629801	3
scGPT static gene-token	hippocampus_donor_disjoint	pretrained_vs_constant	centered_rmse	0.016121084448893708	0.015197188296264708	0.01740704113897107	3
scGPT static gene-token	hippocampus_donor_disjoint	pretrained_vs_constant	full_matrix_pcc	0.39302572039675693	0.39215469476943654	0.3941951376722763	3
scGPT static gene-token	hippocampus_donor_disjoint	pretrained_vs_constant	gene_mean_mse	0.5585853559356787	0.5531368563139298	0.5623400571179826	3
scGPT static gene-token	hippocampus_donor_disjoint	pretrained_vs_constant	gene_mean_pcc				3
scGPT static gene-token	hippocampus_donor_disjoint	pretrained_vs_constant	gene_mean_rmse	0.5076119702148562	0.49858045884679053	0.5138801464133189	3
scGPT static gene-token	hippocampus_donor_disjoint	pretrained_vs_constant	gene_mean_share_of_mse_reduction	0.9266976814718091	0.9218252206693132	0.9307318162211973	3
scGPT static gene-token	hippocampus_donor_disjoint	pretrained_vs_constant	mean_within_gene_pcc	0.000879752503395744	0.00029655253300198137	0.001435325395014328	3
scGPT static gene-token	hippocampus_donor_disjoint	pretrained_vs_constant	overall_mse	0.602785586780903	0.5963508174630845	0.61002893445428	3
scGPT static gene-token	hippocampus_donor_disjoint	pretrained_vs_constant	section_centered_mean_within_gene_pcc	0.0015171469402486953	0.00065392593997321	0.0020825767342364937	3
scGPT static gene-token	hippocampus_donor_disjoint	pretrained_vs_identity_shuffled	centered_full_matrix_pcc	0.10341695285039976	0.09573288479113051	0.10746213706164037	3
scGPT static gene-token	hippocampus_donor_disjoint	pretrained_vs_identity_shuffled	centered_mse	0.059496060388086004	0.0555639334652025	0.06319609568798867	3
scGPT static gene-token	hippocampus_donor_disjoint	pretrained_vs_identity_shuffled	centered_rmse	0.021656010868492226	0.02021385725893632	0.02302020569628871	3
scGPT static gene-token	hippocampus_donor_disjoint	pretrained_vs_identity_shuffled	full_matrix_pcc	0.45163387576895864	0.44411056104035257	0.45809584101805595	3
scGPT static gene-token	hippocampus_donor_disjoint	pretrained_vs_identity_shuffled	gene_mean_mse	0.6360568250715476	0.6211348226365719	0.6486013976361116	3
scGPT static gene-token	hippocampus_donor_disjoint	pretrained_vs_identity_shuffled	gene_mean_pcc	0.9421403800996856	0.9224074620040511	0.9528842056996021	3
scGPT static gene-token	hippocampus_donor_disjoint	pretrained_vs_identity_shuffled	gene_mean_rmse	0.554413100056038	0.5398104895878775	0.5658403543992967	3
scGPT static gene-token	hippocampus_donor_disjoint	pretrained_vs_identity_shuffled	gene_mean_share_of_mse_reduction	0.914476161491926	0.9112161867937161	0.9199364863001573	3
scGPT static gene-token	hippocampus_donor_disjoint	pretrained_vs_identity_shuffled	mean_within_gene_pcc	0.01424763136788298	0.011333222650892566	0.01906764238749864	3
scGPT static gene-token	hippocampus_donor_disjoint	pretrained_vs_identity_shuffled	overall_mse	0.6955528854596335	0.6808629746476389	0.7117974933240996	3
scGPT static gene-token	hippocampus_donor_disjoint	pretrained_vs_identity_shuffled	section_centered_mean_within_gene_pcc	0.014516317596299955	0.01207034124340034	0.019069724385566825	3
scGPT static gene-token	hippocampus_donor_disjoint	pretrained_vs_random	centered_full_matrix_pcc	0.10108694396549929	0.09278548390411737	0.10659815028475395	3
scGPT static gene-token	hippocampus_donor_disjoint	pretrained_vs_random	centered_mse	0.0575601717288429	0.05253448316163567	0.060511902784956995	3
scGPT static gene-token	hippocampus_donor_disjoint	pretrained_vs_random	centered_rmse	0.020956544224264295	0.019119372405206336	0.02205023572585274	3
scGPT static gene-token	hippocampus_donor_disjoint	pretrained_vs_random	full_matrix_pcc	0.4408202902146405	0.4393197783036777	0.44208359598141167	3
scGPT static gene-token	hippocampus_donor_disjoint	pretrained_vs_random	gene_mean_mse	0.6159913579470405	0.6076327122455909	0.6202052483860838	3
scGPT static gene-token	hippocampus_donor_disjoint	pretrained_vs_random	gene_mean_pcc	0.9294832919694381	0.9205640368778709	0.9436225705451354	3
scGPT static gene-token	hippocampus_donor_disjoint	pretrained_vs_random	gene_mean_rmse	0.5425495223724338	0.5317851685221551	0.5490909535197581	3
scGPT static gene-token	hippocampus_donor_disjoint	pretrained_vs_random	gene_mean_share_of_mse_reduction	0.9145455143109982	0.9106292632387163	0.9219016210236506	3
scGPT static gene-token	hippocampus_donor_disjoint	pretrained_vs_random	mean_within_gene_pcc	0.015742304510963676	0.01156309801245188	0.022749383374559368	3
scGPT static gene-token	hippocampus_donor_disjoint	pretrained_vs_random	overall_mse	0.6735515296758834	0.6672668414855272	0.6807171511710401	3
scGPT static gene-token	hippocampus_donor_disjoint	pretrained_vs_random	section_centered_mean_within_gene_pcc	0.015482858251260978	0.011522244731090897	0.022377639587245618	3
scGPT static gene-token	nac	pretrained_vs_constant	centered_full_matrix_pcc	0.08254093077688997	0.0810217769798109	0.083967356376909	3
scGPT static gene-token	nac	pretrained_vs_constant	centered_mse	0.048774698491087655	0.04811769830001822	0.0498248364746523	3
scGPT static gene-token	nac	pretrained_vs_constant	centered_rmse	0.01657494317833123	0.016352883569602072	0.016921064570513344	3
scGPT static gene-token	nac	pretrained_vs_constant	full_matrix_pcc	0.41117289575376564	0.4106185517777087	0.4118937658144809	3
scGPT static gene-token	nac	pretrained_vs_constant	gene_mean_mse	0.6650514850313535	0.657619073413579	0.6717241615093931	3
scGPT static gene-token	nac	pretrained_vs_constant	gene_mean_pcc				3
scGPT static gene-token	nac	pretrained_vs_constant	gene_mean_rmse	0.5389854195509501	0.5309091672721052	0.5434359267037128	3
scGPT static gene-token	nac	pretrained_vs_constant	gene_mean_share_of_mse_reduction	0.9316745324552537	0.9309473970390655	0.9322570011983632	3
scGPT static gene-token	nac	pretrained_vs_constant	mean_within_gene_pcc	0.00463911788843599	0.0038969033167044476	0.005360445784341833	3
scGPT static gene-token	nac	pretrained_vs_constant	overall_mse	0.7138261835224413	0.7057367717135974	0.7215489979840455	3
scGPT static gene-token	nac	pretrained_vs_constant	section_centered_mean_within_gene_pcc	0.004408387713806763	0.003633259895791774	0.005423348284677013	3
scGPT static gene-token	nac	pretrained_vs_identity_shuffled	centered_full_matrix_pcc	0.10123373091229741	0.09890755931451893	0.1030680931074109	3
scGPT static gene-token	nac	pretrained_vs_identity_shuffled	centered_mse	0.06544014137484162	0.06406422383635668	0.06735207389216002	3
scGPT static gene-token	nac	pretrained_vs_identity_shuffled	centered_rmse	0.022196116647536106	0.02173260416447076	0.02285157321770348	3
scGPT static gene-token	nac	pretrained_vs_identity_shuffled	full_matrix_pcc	0.4552661302676914	0.44718656936750123	0.46702622189540677	3
scGPT static gene-token	nac	pretrained_vs_identity_shuffled	gene_mean_mse	0.7730745484877182	0.7605481623391341	0.791102135529024	3
scGPT static gene-token	nac	pretrained_vs_identity_shuffled	gene_mean_pcc	0.9235973962427674	0.9085437765405217	0.9488544560241321	3
scGPT static gene-token	nac	pretrained_vs_identity_shuffled	gene_mean_rmse	0.5979413286157541	0.5872794681471586	0.6107842816274665	3
scGPT static gene-token	nac	pretrained_vs_identity_shuffled	gene_mean_share_of_mse_reduction	0.9219624943042123	0.9215426132774486	0.92230989382359	3
scGPT static gene-token	nac	pretrained_vs_identity_shuffled	mean_within_gene_pcc	0.006115246879363971	0.00538811106236757	0.007512801634695018	3
scGPT static gene-token	nac	pretrained_vs_identity_shuffled	overall_mse	0.8385146898625598	0.8246123861754908	0.858454209421184	3
scGPT static gene-token	nac	pretrained_vs_identity_shuffled	section_centered_mean_within_gene_pcc	0.005625926351207146	0.004552305662899561	0.007238973855826933	3
scGPT static gene-token	nac	pretrained_vs_random	centered_full_matrix_pcc	0.09745060907390028	0.09681671207196595	0.09827497415187385	3
scGPT static gene-token	nac	pretrained_vs_random	centered_mse	0.05819030723935947	0.057326735040083676	0.059905033995958146	3
scGPT static gene-token	nac	pretrained_vs_random	centered_rmse	0.019753349994699503	0.01945207196479415	0.020331340424426303	3
scGPT static gene-token	nac	pretrained_vs_random	full_matrix_pcc	0.4420773612003892	0.4414027172631154	0.44269500194409617	3
scGPT static gene-token	nac	pretrained_vs_random	gene_mean_mse	0.7298193434553509	0.7259606938215832	0.7325193570427385	3
scGPT static gene-token	nac	pretrained_vs_random	gene_mean_pcc	0.9014335005838232	0.900749713237564	0.9018125373343606	3
scGPT static gene-token	nac	pretrained_vs_random	gene_mean_rmse	0.5747921189481188	0.5714366537146224	0.5769681704020726	3
scGPT static gene-token	nac	pretrained_vs_random	gene_mean_share_of_mse_reduction	0.9261579435266376	0.9242555055885853	0.9274203726337201	3
scGPT static gene-token	nac	pretrained_vs_random	mean_within_gene_pcc	0.006815998173933617	0.005530515544295331	0.007728857984204515	3
scGPT static gene-token	nac	pretrained_vs_random	overall_mse	0.7880096506947106	0.7832998465036201	0.7908830134976896	3
scGPT static gene-token	nac	pretrained_vs_random	section_centered_mean_within_gene_pcc	0.006186665344569071	0.005095379265047481	0.0071887403207796935	3
