## Supplementary material for "Pretrained gene representations transfer mean expression more broadly than spatial patterns in virtual spatial transcriptomics": Source Data: figure_5c_display_summary.tsv

method	setting	control	n	mse_improvement	gene_mean_contribution	centered_contribution
GeneQuery	frozen	identity_shuffle	3	1.0316302382592237	0.9443165505210483	0.08731368773817631
GeneQuery	frozen	random	3	-0.6506493476804582	-0.5402260620314744	-0.11042328564898352
GeneQuery	frozen	constant	3	-0.5773361744696522	-0.5236907170636586	-0.0536454574059925
GeneQuery	end_to_end	identity_shuffle	3	-0.3848057074769618	-0.2712192155438305	-0.11358649193313099
GeneQuery	end_to_end	random	3	-0.13269562308942714	-0.005214784066006076	-0.1274808390234213
GeneQuery	end_to_end	constant	3	-0.31627581981202013	-0.234387856939499	-0.08188796287252013
DeepSpot-M	fixed_checkpoint	identity_shuffle	1	0.3834973423846677	0.370849516207968	0.0126478261766994
DeepSpot-M	fixed_checkpoint	random	1	0.2363892724315522	0.2392613217990819	-0.0028720493675298
DeepSpot-M	fixed_checkpoint	constant	1	0.1822448135085456	0.1876114050505725	-0.005366591542027
