## Supplementary material for "Pretrained gene representations transfer mean expression more broadly than spatial patterns in virtual spatial transcriptomics": Source Data: figure_5d_spatial_display_summary.tsv

method	setting	control	n	mean	minimum	maximum
GeneQuery	frozen	identity_shuffle	3	0.0079712510373294	-0.0024956846674831	0.0141232702048993
GeneQuery	frozen	random	3	-0.011789397788482868	-0.014050383535216	-0.0091607131408721
GeneQuery	frozen	constant	3	-0.0033599392216369004	-0.0078127420769096	0.0040929508130606
GeneQuery	end_to_end	identity_shuffle	3	-0.008237589772564667	-0.0172637553406512	0.0014892915469388
GeneQuery	end_to_end	random	3	0.012169027198791533	-0.0031753488181678	0.0244018931402378
GeneQuery	end_to_end	constant	3	-8.26932467369006e-05	-0.0110884975992406	0.008507015914837
DeepSpot-M	fixed_checkpoint	identity_shuffle	1	0.0287298396431581	0.0287298396431581	0.0287298396431581
DeepSpot-M	fixed_checkpoint	random	1	0.0227909271089608	0.0227909271089608	0.0227909271089608
DeepSpot-M	fixed_checkpoint	constant	1	0.0145627617517146	0.0145627617517146	0.0145627617517146
