## Supplementary material for "Pretrained gene representations transfer mean expression more broadly than spatial patterns in virtual spatial transcriptomics": Source Data: figure_source_index.tsv

figure	file	sha256
figure_1	figure_1_cohort_design.tsv	d32a2e9a922f0c0c505dd8eeb33f1e596855b28a509475077b6d2df06e06d05f
figure_1	figure_1_decomposition.tsv.gz	bbaad4908c97974799a3f65c04243c0c300a992b85d01d4951108852e325cc9d
figure_2	figure_2_component_strategy_effects.tsv	ccddcacd9296427dfad69e53f9a9292bfe8efc3ae3dcb01939300e2794712b21
figure_2	figure_2_gene_conditioning_gene_audit.tsv	f4bca22c78e7056842be5f7c4017d2386b15e12a71b6853da0016145b1cb9f81
figure_2	figure_2_gene_conditioning_map_manifest.json	d826ad7c3791a24c909454847d7901e32e9aef9c4840294ce873527039155ff4
figure_2	figure_2_gene_conditioning_map_selection.tsv	92c9ddfa1baa19950eafd85f38f88e42a6b419a6b534582e48f5b971e0f2a669
figure_2	figure_2_gene_conditioning_maps.tsv.gz	33835f0214ee93529d099df36ce939c19be90cf9fad13f6d54c1a9ead68fb916
figure_3	figure_3_absolute.tsv	979066ff64ae744322746dda2e0f5c1e324b9eb1de068124861801c9e3c51375
figure_3	figure_3_mse_decomposition.tsv	e5ed078f4847c2a47a25a924f43a9f062688bd3a7ee1787fd39e2e5c7de940e1
figure_3	figure_3_paired_effects.tsv	f3a3d0d82958af0b42983bcc2b82ddab92a9cd299c0963ba59d9ccdd687048b4
figure_3	figure_3_scale_calibration.json	669f742d7f5fd44a32d8a7b43084baa38bddefdd7db8c4d37216038a9c03316d
figure_3	figure_3_spatial_display_metrics.tsv	064490a79fc521225359d8e6d3d9eeb18c7229ff165acc3eac22c25ac7e0a19c
figure_3	figure_3_spatial_example.tsv.gz	a87fa87cf119e81080322e49bce5f8b4acbb4129840ad26458223eeca6de4f52
figure_3	figure_3_spatial_example_metrics.tsv	2a4a5412ef87ab22bf1c877f3501167d83c8a327940ca3dbe62fc0b1fc81459e
figure_3	figure_3_spatial_example_selection_audit.tsv	1173d3bb7577cf39430f3493833fb5ca7d0bfcccbcb2b767ee947bfa805b2948
figure_3	figure_3_spatial_example_selection_manifest.json	bd00b21b291771dda17f2fab825a95ccb2b13a8821d4008c138ae3b0d4c590e3
figure_3	no_image_common_reference_per_run.tsv	a7683759f997a0460d484837cac3841b31a61469e9288732ff73ace6274b54a2
figure_3	no_image_common_reference_summary.tsv	cd382afd9e8502c93bb5f5fa34922e324cf698ff46d2057597d25be5871287fa
figure_3	no_image_displayed_summary.tsv	dfa86c19505220be5c2f97ac2f49c05df714709345151a8304fec97e616b6c6b
figure_3	supp_stage2_mean_only_matched_controls.tsv	348de6f9958624d0a870937ab5188f6f500fbd613c2b277544a65c5d90726fe6
figure_4	figure_3_biological_bootstrap.tsv	6b2ea820cd556765ee77adb0341eee15e79b2dfff8924f6e61a7003d299bb32d
figure_4	figure_3_biological_individuals.tsv	4ccf337553307411098c79bc4aadd99a22cd2d51379ed03c48c97e1ab38c93ff
figure_4	figure_3_fitted_target_capacity.tsv	da2ec3c004b81d3650e9cbae8838f0d1504e0f7afb030e8118536717f72c5778
figure_4	figure_3_identity_effects.tsv	c420971a9f653adec03aeb0a5503c809172ec09f2ccc2620cece76fa91c2349b
figure_4	figure_4_display_details.json	69749b8f77ada53d5d96fbce3ae702e2e2d09ef3aa195a093b0b43da593941ee
figure_4	figure_4_variance_decile_summary.tsv	69d445a1a71e426836e5b0f283176f42ce874c26897a2d4cac6bf9e5bc7b89cc
figure_4	figure_5_target_subset_summary.tsv	e9e32968190332e17f1ae0570a714c8b0373c86292fcae72caa144f3387f3f4c
figure_4	supp_training_defined_top50_hvg_matched_effects.tsv	6a4b737644cf3573e3d15c6837e4862bbff87b3c7f823aa51bec0a5207345132
figure_4	supp_training_defined_top50_hvg_per_gene.tsv.gz	d3a6d3c5d1e5705f38c67b117edd486e85f4dabf852234c8171f6fe51c377cef
figure_4	supp_training_defined_top50_hvg_per_gene_technical_mean.tsv.gz	fcf85d6ef9a73ec0a9e654944f4dfc46745978d51da5d729b8590f52e58a2fa1
figure_4	supp_training_defined_top50_hvg_section_centered_per_gene.tsv.gz	3b5732811ca594a452751ecbe2a9cce54c15e1668e0e6603db2e138571c99578
figure_5	deepspotm_expression_scale.json	35634360c16a39333a48a579127fe635c919550e9b8665bcd508401e44ba3787
figure_5	extended_data_figure_10_component_attribution.tsv	e8634535647bdc0b988573d7c62f78cfc62aa0ff256928f636138d443f29cc39
figure_5	extended_data_figure_10_design.tsv	eac6840979f14a82fe13f04504d5a09609f6407ea213139b129ac3a8233637be
figure_5	extended_data_figure_10_trainable_attribution.tsv	688b8428aca274e21dbed0cc6e55730dd8ecedf26041287239b4aee8e4156c79
figure_5	external_model_absolute_per_run.tsv	a96c3dab1e5f9340dcc864e6581d981414ed7656ae9e6968cf903ab338cab7aa
figure_5	external_model_gene_eligibility.tsv	b7da7308a1a8533a5bad7f91042a1d5607cd83cef0e6dad913f5ab1ebb326055
figure_5	external_model_paired_effects.tsv	89f44c87b29752463c42b18e0109a6113506af926c3ced48e6ea7a2e9447391d
figure_5	figure_5_common_heldout_targets.tsv.gz	bc1cd9ab91ce7d28eca4a81e559b5e6531a2e68744d2f86c0bad9d7e9883383b
figure_5	figure_5_gene_effect_concordance.tsv	45e40d8d0854a8c89ad3b33902f6471e92e3b5d8cb78da232018e26a2bc0a28a
figure_5	figure_5_whole_human_gene_effects_technical_mean.tsv.gz	18a47dcd33aad0421a03e726c32c883d25a49de60dd56b34ed4e825317a3cd61
figure_5	figure_5c_display_summary.tsv	d6e790e948682c6dea749ca4684c21ba7c8e3cecf88c60b65c1c1ea9e0de2c0d
figure_5	figure_5d_spatial_display_summary.tsv	fb7755d73e69f27740afe71ee22fdc78c8945724ca5b62dab94405d84143d790
figure_5	representation_scgpt_decoder_absolute_per_run.tsv	cce35ef27e1972d2f6c9b29399ae78b8ef85a1037f5b9c49d9d0862d741e6fd2
figure_5	representation_scgpt_decoder_effects_per_run.tsv	e37ae232b14be1145f2bcaee6172526db35541cd31cbda7dce1d23875ede7b32
figure_5	representation_scgpt_provenance.json	3d86459c7a5116f757cc7edad3c4a9ec297fe91b468df97d218be4d0199ba7ce
extended_data_figure_1	extended_data_figure_1_absolute.tsv	94d711c1a7b901426ff9f0445c28f00738eab00cf1366a1945d1a02b99669689
extended_data_figure_1	extended_data_figure_1_effects.tsv	8b39694d57dd8fe33f3f048caff796d069ac601dec15f55c70b1256498d165aa
extended_data_figure_2	figure_2_dlpfc_map.tsv.gz	070e55996a76f4579fa962b01598ebc574b37882e68de220fa49f6708659e44f
extended_data_figure_2	figure_2_hippocampus_map.tsv.gz	9dba704377d7c51bbc5e1440e33a1a15e618f45226726df53bbb1661eb2349bc
extended_data_figure_2	figure_2_per_gene_graph_pcc.tsv.gz	2048a58262e0fecfdb103052f54f4394055412f2c477a9cba5fe715c6d1f40a3
extended_data_figure_2	figure_2_per_individual_graph_pcc.tsv	613950fa51ad9941b36d0524338de51a973d1e47cbf884ca668eebfdb2dde72d
extended_data_figure_3	no_image_common_reference_per_run.tsv	a7683759f997a0460d484837cac3841b31a61469e9288732ff73ace6274b54a2
extended_data_figure_3	no_image_common_reference_summary.tsv	cd382afd9e8502c93bb5f5fa34922e324cf698ff46d2057597d25be5871287fa
extended_data_figure_3	no_image_displayed_summary.tsv	dfa86c19505220be5c2f97ac2f49c05df714709345151a8304fec97e616b6c6b
extended_data_figure_3	supp_stage2_alternative_abundance.tsv	ac64d0835e930cc3a11615a450756e7e299b4de01a4eb3277c8dc6ac4f4b6d68
extended_data_figure_3	supp_stage2_covariate_residualized_abundance.tsv	9a5296f072a35b95d636e3ee1a5399c880964985bf8696d89bb40ace8a610a8d
extended_data_figure_3	supp_stage2_detection_sensitivity.tsv	54e227bc39fad780c50793af5e4e9238a2f5060652a697b3fff30fcfc5a8359a
extended_data_figure_3	supp_stage2_mean_only_absolute.tsv	069fe98d9f89efaddf9331750c441fa6192a1736fc494d3487492365a3bc9adc
extended_data_figure_3	supp_stage2_mean_only_cross_cohort.tsv	f8abdf353649ad1252a390a4b2b75bb10242165b450cedd69bdd1f403b4d3a60
extended_data_figure_3	supp_stage2_mean_only_matched_controls.tsv	348de6f9958624d0a870937ab5188f6f500fbd613c2b277544a65c5d90726fe6
extended_data_figure_3	supp_stage2_simple_genomic_covariates.tsv	c2591e8ab496367bd0249781912f02572d6bf6cc6ee46c50f6f650107b07f3ff
extended_data_figure_4	supp_section_centered_constant_mean_audit.tsv	c8167156dbe3c58e88bf8537ef310c041f36e050ab73672befb08c380fca43b1
extended_data_figure_4	supp_section_centered_manifest.json	aacebbb18a711e7c35059108ceabc40a0da714cf1f820e889846a263a9dd6b39
extended_data_figure_4	supp_section_centered_paired_effects.tsv	414c440e89d8fa95d97173c6d499ebb16834532a01561c9740615af39ca49566
extended_data_figure_4	supp_section_centered_paired_effects_summary.tsv	1b1315b6fb1308b957cae72c741391383af2390efe5f66090542aa692879d34c
extended_data_figure_4	supp_section_centered_per_individual.tsv	b6ff1db82ed17a94899eb5eb6460ba1c1c53a956bc26eea204f4be3c22b941f9
extended_data_figure_4	supp_section_centered_per_run.tsv	059d95b3aeaf9684532ad5e2dfbb13b107ad519ac40ec320e4ae58852a513bdb
extended_data_figure_4	supp_section_centered_per_section.tsv.gz	be9ff73aca3bd3dda96ed70bad9a045e154b6ae8dfff4b27eeaf583ab35ff669
extended_data_figure_5	supp_training_defined_top50_hvg_manifest.json	eba2fcd8491fac655428e0ca26ca3bd9b9082aab4849b9e8f720f2d12dedf30c
extended_data_figure_5	supp_training_defined_top50_hvg_matched_summary.tsv	395c5af028e26656ab5ac4a8c442cd78c95a1701948075c7c1df7138daacddbc
extended_data_figure_5	supp_training_defined_top50_hvg_per_gene_technical_mean.tsv.gz	fcf85d6ef9a73ec0a9e654944f4dfc46745978d51da5d729b8590f52e58a2fa1
extended_data_figure_5	supp_training_defined_top50_hvg_section_centered_absolute.tsv	ff5f9057bc01182b5d12e23c387b9089920dbcaa4be54f45463f90cbcd5e7022
extended_data_figure_6	supp_stage2_decoder_control_absolute.tsv	e6e4138642e3691c8958592e8ab68bb757989c7ba7b25a9143e5802c4fd9de58
extended_data_figure_6	supp_stage2_decoder_control_effects.tsv	7802fd5bb10a66b962f25f57231a2864f27eb94b4763cad2aed01f9530673bde
extended_data_figure_6	supp_stage2_decoder_control_effects_per_run.tsv	f982db963a0517d6c3a38fa78a5862a8e8006061da567437a1e34a2e4bb5e8f2
extended_data_figure_6	supp_stage2_fitted_target_capacity.tsv	21d6c256e12b2a36c1292297e025b5808e28f371f7f091b635e58f3b8fc54c6e
extended_data_figure_6	supp_stage2_fitted_target_capacity_per_run.tsv	d628edefcb965b0f52f68ede1c224ae1c8040ece9961b7fe840c0e9d3f18aa7a
extended_data_figure_7	supp_stage2_partition_absolute.tsv	1a8c8aeac59c4bc43d10ccff4c6e87addab76d5061ff8f71875c8925a83d3dbf
extended_data_figure_7	supp_stage2_partition_effects.tsv	8eecc12ddb8f469fa39f8f923995fda0b5867564b440ed02076ea1a43c4409f1
extended_data_figure_7	supp_stage2_partition_effects_per_run.tsv	0f5ccd1f2fefc0f8c87d57835eafdcb3647ed351388d8732b723d5f59fffedd8
extended_data_figure_7	supp_stage2_partition_similarity.tsv	f31154117688b75f9fc7c27122f68ab17fb3461842bd2c9dfabdd1c30ddecbe9
extended_data_figure_7	supp_training_only_partition_assignments.tsv.gz	38819c9c58293cb13c17eea71feb69ae1c22ef5993399fbb7d40a93cf70138fa
extended_data_figure_7	supp_training_only_partition_cohorts.tsv	f6ea71b5941dbd337b777300d62c901a3a8dcaee94cbd79bc7fed1401638341e
extended_data_figure_7	supp_training_only_partition_paired_effects.tsv	d896a8a3416858551e7d9251c36050b1e7ac74740c8bb3c121e18abca45ac1e3
extended_data_figure_8	extended_data_figure_8_primary_manifest.json	9821516cf2ae59eccb2b389c79a1e81503de53bd6e8af643209f5f16d89370e1
extended_data_figure_8	extended_data_figure_8_primary_readouts.tsv	98b3304faf4c85cd2732262c0012207def42ed0130be91ca1977232c2b29bd32
extended_data_figure_8	figure_4_architecture_absolute_per_run.tsv	b97bb81cde867ff9c94b10749870e930c9eda07d964ce3ce42817e875048ec16
extended_data_figure_8	figure_4_architecture_effects.tsv	a964474351641991480bd5a8b4380decc87c39f0def08d847ffb84cd2d1c26e8
extended_data_figure_9	figure_5_variance_decile_summary.tsv	8f82378c604d8d0c589c63da9f4a089b2a878f14b17de298e32930f2ec463e8d
extended_data_figure_9	no_image_common_reference_per_run.tsv	a7683759f997a0460d484837cac3841b31a61469e9288732ff73ace6274b54a2
extended_data_figure_9	no_image_common_reference_summary.tsv	cd382afd9e8502c93bb5f5fa34922e324cf698ff46d2057597d25be5871287fa
extended_data_figure_9	no_image_displayed_summary.tsv	dfa86c19505220be5c2f97ac2f49c05df714709345151a8304fec97e616b6c6b
extended_data_figure_9	representation_scgpt_constant_pcc_audit.tsv	dffcb00224622894de4841e369d90c1b87a3daff0b78ea577bb2e10d3b44447d
extended_data_figure_9	representation_scgpt_coverage.tsv	6b0b0243314e6397f47110e13969109142c1bb0a7b08e60068e32d2b008c4317
extended_data_figure_9	representation_scgpt_decoder_absolute_per_run.tsv	cce35ef27e1972d2f6c9b29399ae78b8ef85a1037f5b9c49d9d0862d741e6fd2
extended_data_figure_9	representation_scgpt_decoder_effects_per_run.tsv	e37ae232b14be1145f2bcaee6172526db35541cd31cbda7dce1d23875ede7b32
extended_data_figure_9	representation_scgpt_no_image_absolute.tsv	3b2e144e27a1a27392267c4ebe6b40d264865877f748b7963357bb0682d680ed
extended_data_figure_9	representation_scgpt_per_individual_effects.tsv	52a10b8221919499f055064ef27d40275ca285c7cd8e725f30799d2defd94cc4
extended_data_figure_9	representation_scgpt_provenance.json	3d86459c7a5116f757cc7edad3c4a9ec297fe91b468df97d218be4d0199ba7ce
extended_data_figure_9	supp_table_16_scgpt_replication.tsv	b4f84fa5a6b7f0f41649e52e463ae7727948efd98cb70dc97e8315631b63187f
extended_data_figure_9	supp_table_17_scgpt_checkpoint_sensitivity.tsv	fd39b09eb1dbb98d5fa6d7164cf9f6421ab45aa59e46de725dfcb1684ee61761
extended_data_figure_10	deepspotm_expression_scale.json	35634360c16a39333a48a579127fe635c919550e9b8665bcd508401e44ba3787
extended_data_figure_10	extended_data_figure_10_absolute.tsv	283ccc98a6ad8c5c6c80897ef657ca08ffc9cd4d45539d58e41e9ab7c8262e45
extended_data_figure_10	extended_data_figure_10_component_attribution.tsv	e8634535647bdc0b988573d7c62f78cfc62aa0ff256928f636138d443f29cc39
extended_data_figure_10	extended_data_figure_10_design.tsv	eac6840979f14a82fe13f04504d5a09609f6407ea213139b129ac3a8233637be
extended_data_figure_10	extended_data_figure_10_individual_attribution.tsv	07a62a15c0f4de70584e4d9aa7f6f229c33ea7cb62f3d1d98afacec593a814a1
extended_data_figure_10	extended_data_figure_10_matched_pcc_effects.tsv	43bead10c621fe7e4964d25cb9e48093e4be16bfb7560db0f98cd12a15665241
extended_data_figure_10	extended_data_figure_10_trainable_absolute.tsv	6a6cd669aadd9fd7798eec084d579741032392dc6bdb5d0ab600231f51921bbd
extended_data_figure_10	extended_data_figure_10_trainable_attribution.tsv	688b8428aca274e21dbed0cc6e55730dd8ecedf26041287239b4aee8e4156c79
extended_data_figure_10	external_model_absolute_per_run.tsv	a96c3dab1e5f9340dcc864e6581d981414ed7656ae9e6968cf903ab338cab7aa
extended_data_figure_10	external_model_gene_eligibility.tsv	b7da7308a1a8533a5bad7f91042a1d5607cd83cef0e6dad913f5ab1ebb326055
extended_data_figure_10	external_model_paired_effects.tsv	89f44c87b29752463c42b18e0109a6113506af926c3ced48e6ea7a2e9447391d
