## Supplementary material for "Pretrained gene representations transfer mean expression more broadly than spatial patterns in virtual spatial transcriptomics": Source Data: frozen_benchmark_mean_sd.csv

model	n_seeds	mse_mean	mse_sd	pooled_pcc_mean	pooled_pcc_sd	gene_pcc_mean	gene_pcc_sd	gene_pcc_median_mean	gene_pcc_median_sd	top50_pcc_mean	top50_pcc_sd	top2000_pcc_mean	top2000_pcc_sd
BLEEP	3	1.9404094143503485	0.02490099908329066	0.4731228996784986	0.008663343751969844	0.05541626300726125	0.000196982290718062	0.03564583469725436	0.0006331409971207615	0.26332563635215733	0.01443014304079324	0.15450328080076017	0.004095418319864338
Hist2ST	3	1.8749600599262755	0.015113779149375112	0.49556365945365694	0.006190278185285133	0.045237259415665775	0.01851549745919475	0.0335810738291794	0.01969976967662732	0.13348166709062778	0.0446376978446959	0.12295224656095073	0.03106848894669472
ST-Net	3	1.8951226863965405	3.148411283045547e-05	0.4873537054669415	9.074167200336499e-06	0.016884002747160898	0.008574925324024334	0.011691998931504901	0.005497775982731127	0.051934604350441095	0.022285095777871515	0.03634939429555636	0.022349437614193682
STPath	3	2.0309843461731805	0.0009322558143239419	0.43205962342896537	4.7040066782138146e-05	0.016704642207301994	0.000178909525709698	0.0106918420117521	0.0001523258877774116	0.04377336937630755	0.0020330181108492804	0.03814957340671499	0.0005629316209364367
SpatioS2E	3	1.9523344835995022	0.05527796172295657	0.48784297543435073	0.024643978715802893	0.1063378347757989	0.010939926745407998	0.08497124510870713	0.010683165403512277	0.27577893455122654	0.008652195788070872	0.23521895507948284	0.03314420920545965
UNI2-h+GNN	3	2.142435875098045	0.046519962633739406	0.46053323535124663	0.004510220251699621	0.10460115793077711	0.004598269448408414	0.08275617905033196	0.0033485332086336268	0.30638201781696367	0.033359260920347876	0.24594775601770366	0.01674394400312599
