## Supplementary material for "Pretrained gene representations transfer mean expression more broadly than spatial patterns in virtual spatial transcriptomics": Source Data: frozen_benchmark_per_seed.csv

model	seed	mse	pooled_pcc	gene_pcc	gene_pcc_median	top50_pcc	top2000_pcc	source_path
BLEEP	42	1.93411841835651	0.47461631245921676	0.055217740448833874	0.0349160175091438	0.26987378080250335	0.1574367952436755	experiments/hippocampus_donor_disjoint_external_benchmark/summary/external_methods_per_seed.tsv
BLEEP	123	1.9678525929443982	0.4638099330968666	0.055419380549273166	0.0360480618683037	0.2467824126329812	0.1498243092379819	experiments/hippocampus_donor_disjoint_external_benchmark/summary/external_methods_per_seed.tsv
BLEEP	456	1.919257231750137	0.4809424534794122	0.0556116680236767	0.0359734247143156	0.2733207156209875	0.15624873792062316	experiments/hippocampus_donor_disjoint_external_benchmark/summary/external_methods_per_seed.tsv
Hist2ST	42	1.8760339713609222	0.4954869532257035	0.045997742610244835	0.0355061356217873	0.1403364228570613	0.11623417670249028	experiments/hippocampus_donor_disjoint_external_benchmark/summary/external_methods_per_seed.tsv
Hist2ST	123	1.8593379672904822	0.501791934306005	0.06336079838193999	0.0522476419476837	0.17429548394050204	0.15683015529744204	experiments/hippocampus_donor_disjoint_external_benchmark/summary/external_methods_per_seed.tsv
Hist2ST	456	1.8895082411274222	0.48941209082926235	0.0263532372548125	0.0129894439180672	0.08581309447432003	0.0957924076829199	experiments/hippocampus_donor_disjoint_external_benchmark/summary/external_methods_per_seed.tsv
ST-Net	42	1.8951585636450095	0.48734326538568407	0.009290949599762156	0.0065292070729409	0.0327258374820802	0.014589533028818942	experiments/hippocampus_donor_disjoint_external_benchmark/summary/external_methods_per_seed.tsv
ST-Net	123	1.8951098336982248	0.4873581547690395	0.01517703023044721	0.011074219041118	0.046710199891586354	0.03521355654275887	experiments/hippocampus_donor_disjoint_external_benchmark/summary/external_methods_per_seed.tsv
ST-Net	456	1.8950996618463876	0.48735969624610104	0.02618402841127333	0.0174725706804558	0.07636777567765675	0.05924509331509126	experiments/hippocampus_donor_disjoint_external_benchmark/summary/external_methods_per_seed.tsv
STPath	42	2.029918303084988	0.4321039799320986	0.01681425122977188	0.0107122502137962	0.04611385284791392	0.038735467949038045	experiments/hippocampus_donor_disjoint_external_benchmark/summary/external_methods_per_seed.tsv
STPath	123	2.031387887973961	0.43206459556147	0.01649818673156446	0.0105303408352323	0.04244575712740172	0.037612827655641945	experiments/hippocampus_donor_disjoint_external_benchmark/summary/external_methods_per_seed.tsv
STPath	456	2.0316468474605918	0.4320102947933276	0.01680148866056964	0.0108329349862278	0.04276049815360698	0.038100424615464965	experiments/hippocampus_donor_disjoint_external_benchmark/summary/external_methods_per_seed.tsv
SpatioS2E	42	1.9369717811692202	0.49451600350787095	0.11506254989164603	0.0932365241720853	0.2852419086122992	0.25973508022303093	experiments/four_cohort_gene_mean_decima_film_gnn/results/per_seed_metrics.csv
SpatioS2E	123	1.9063628425143662	0.5084632706424057	0.10988695665002803	0.08876917267793609	0.26827263520366573	0.24841198894410407	experiments/four_cohort_gene_mean_decima_film_gnn/results/per_seed_metrics.csv
SpatioS2E	456	2.0136688271149206	0.46054965215277566	0.09406399778572268	0.07290803847610001	0.27382225983771463	0.1975097960713135	experiments/four_cohort_gene_mean_decima_film_gnn/results/per_seed_metrics.csv
UNI2-h+GNN	42	2.1789748541896166	0.45589509790150184	0.1092719182726728	0.0866095464330544	0.3293992622697066	0.26106676167293924	experiments/hippocampus_current_full_ablation/multiseed/results/per_seed_ablation_summary.csv
UNI2-h+GNN	123	2.1582660069380424	0.460801000230562	0.1044525745706	0.08110580046143971	0.321622136355418	0.24882479532709345	experiments/hippocampus_current_full_ablation/multiseed/results/per_seed_ablation_summary.csv
UNI2-h+GNN	456	2.0900667641664756	0.4649036079216762	0.10007898094905852	0.08055319025650179	0.26812465482576636	0.2279517110530783	experiments/hippocampus_current_full_ablation/multiseed/results/per_seed_ablation_summary.csv
