## Supplementary material for "Pretrained gene representations transfer mean expression more broadly than spatial patterns in virtual spatial transcriptomics": Source Data: frozen_her2_program_mean_sd.csv

variant	sample	n_seeds	predicted_program_auc_mean	predicted_program_auc_sd	program_pcc_mean	program_pcc_sd
decima_film_gnn	G2	3	0.862620523415978	0.012054570459982556	0.690906956224016	0.028654656319033245
decima_film_gnn	H1	3	0.9566423972186278	0.017091216086272135	0.6953237216769828	0.03351180660289182
decima_film_gnn	pooled_G2_H1	3	0.9200357972692266	0.020177037286427495	0.6659157202978713	0.03381413768659766
