## Supplementary material for "Pretrained gene representations transfer mean expression more broadly than spatial patterns in virtual spatial transcriptomics": Source Data: frozen_her2_program_per_seed.csv

variant	sample	seed	n_labeled	n_tumor	n_nontumor	observed_program_auc	predicted_program_auc	program_pcc	source_path
decima_film_gnn	G2	42	402	160	242	0.8888946280991735	0.8765237603305785	0.7023462177793673	experiments/her2st_current_full_ablation/multiseed/results/pathology_program_per_seed.csv
decima_film_gnn	H1	42	530	187	343	0.8876849441075131	0.9522302427464492	0.6566795461335951	experiments/her2st_current_full_ablation/multiseed/results/pathology_program_per_seed.csv
decima_film_gnn	pooled_G2_H1	42	932	347	585	0.8822335525505555	0.9242739968964752	0.6370989722917711	experiments/her2st_current_full_ablation/multiseed/results/pathology_program_per_seed.csv
decima_film_gnn	G2	123	402	160	242	0.8888946280991735	0.85625	0.7120749954841682	experiments/her2st_current_full_ablation/multiseed/results/pathology_program_per_seed.csv
decima_film_gnn	H1	123	530	187	343	0.8876849441075131	0.9755070859512636	0.7163813077109936	experiments/her2st_current_full_ablation/multiseed/results/pathology_program_per_seed.csv
decima_film_gnn	pooled_G2_H1	123	932	347	585	0.8822335525505555	0.9377570876129954	0.65750760501679	experiments/her2st_current_full_ablation/multiseed/results/pathology_program_per_seed.csv
decima_film_gnn	G2	456	402	160	242	0.8888946280991735	0.8550878099173553	0.6582996554085124	experiments/her2st_current_full_ablation/multiseed/results/pathology_program_per_seed.csv
decima_film_gnn	H1	456	530	187	343	0.8876849441075131	0.9421898629581704	0.7129103111863595	experiments/her2st_current_full_ablation/multiseed/results/pathology_program_per_seed.csv
decima_film_gnn	pooled_G2_H1	456	932	347	585	0.8822335525505555	0.8980763072982093	0.7031405835850526	experiments/her2st_current_full_ablation/multiseed/results/pathology_program_per_seed.csv
