## Supplementary material for "Pretrained gene representations transfer mean expression more broadly than spatial patterns in virtual spatial transcriptomics": Source Data: gene_annotation_provenance.tsv

source	original_processing_reference	annotation_version	downstream_identifier_handling	primary_record
Hippocampus GSE264692	10x Genomics GRCh38 2020-A	GENCODE v32 / Ensembl release 98	Exact supplied Ensembl-ID intersection with released Decima metadata; no reannotation or version-suffix stripping	https://github.com/LieberInstitute/spatial_hpc/blob/main/code/01_spaceranger/33v_spaceranger/33v_spaceranger.sh
DLPFC GSE307403	10x Genomics GRCh38 2020-A	GENCODE v32 / Ensembl release 98	Exact supplied Ensembl-ID intersection with released Decima metadata; no reannotation or version-suffix stripping	https://github.com/LieberInstitute/spatialDLPFC_SCZ/blob/main/processed-data/spaceranger/V13F27-294_B1/_cmdline
NAc GSE307586	10x Genomics GRCh38 2020-A	GENCODE v32 / Ensembl release 98	Exact supplied Ensembl-ID intersection with released Decima metadata; no reannotation or version-suffix stripping	https://github.com/LieberInstitute/spatial_NAc/blob/main/code/01_spaceranger/logs/spaceranger.1.txt
HER2ST	GRCh38	Ensembl release 86	Unambiguous symbols mapped through the Visium-Decima intersection; universe defined from training patients A-E	https://www.nature.com/articles/s41467-021-26271-2
Decima	10x Genomics GRCh38 2020-A supplemented with 2024-A and NCBI Gene	Mixed provenance: GENCODE v32 / Ensembl 98 and GENCODE v44 / Ensembl 110 plus NCBI mappings	Released Decima metadata used unchanged; not assigned to a single Ensembl release	https://github.com/Genentech/decima-applications/blob/fd0f9b10c070e3e500d1dc42dacb8f6dd11d4955/notebooks/01_processing/04_combine_atlases.ipynb
10x reference-version mapping	2020-A and 2024-A	2020-A: GENCODE v32 / Ensembl 98; 2024-A: GENCODE v44 / Ensembl 110	Source-processing versions are distinguished from downstream exact identifier matching	https://www.10xgenomics.com/support/software/cell-ranger/9.0/release-notes/cr-reference-release-notes
