## Supplementary material for "Pretrained gene representations transfer mean expression more broadly than spatial patterns in virtual spatial transcriptomics": Source Data: no_image_common_reference_per_run.tsv

representation	cohort	seed	endpoint	decoder_pretrained	decoder_random	no_image_pretrained	decoder_improvement	no_image_improvement	common_reference_ratio	common_reference_percent	no_image_input_table
Decima	Hippocampus	42	full_matrix_pcc	0.427182118040706	0.0541971921751769	0.4125691547106326	0.3729849258655291	0.3583719625354557	0.9608215712842461	96.0821571284246	supp_stage2_mean_only_absolute.tsv
Decima	Hippocampus	42	overall_mse	2.0623149283074325	2.547718310879564	2.0849638227333345	0.48540338257213156	0.46275448814622955	0.9533400564580196	95.33400564580195	supp_stage2_mean_only_absolute.tsv
Decima	Hippocampus	42	abundance_pcc	0.802437745174121	0.0084086462983487	0.8220944259655419	0.7940290988757723	0.8136857796671932	1.0247556176710046	102.47556176710046	supp_stage2_mean_only_absolute.tsv
Decima	Hippocampus	123	full_matrix_pcc	0.427518078000741	0.0589794339762376	0.4125691547106326	0.36853864402450337	0.353589720734395	0.9594372977366399	95.94372977366399	supp_stage2_mean_only_absolute.tsv
Decima	Hippocampus	123	overall_mse	2.059354988691439	2.5462400174760003	2.0849638227333345	0.4868850287845614	0.4612761947426658	0.9474027079743561	94.74027079743561	supp_stage2_mean_only_absolute.tsv
Decima	Hippocampus	123	abundance_pcc	0.8051832753243079	0.025645373125936	0.8220944259655419	0.7795379021983719	0.796449052839606	1.0216938144938725	102.16938144938726	supp_stage2_mean_only_absolute.tsv
Decima	Hippocampus	456	full_matrix_pcc	0.4275603672117598	0.0553297735566941	0.4125691547106326	0.37223059365506567	0.3572393811539385	0.9597260065221317	95.97260065221317	supp_stage2_mean_only_absolute.tsv
Decima	Hippocampus	456	overall_mse	2.062810749232117	2.545922138639385	2.0849638227333345	0.48311138940726783	0.4609583159060504	0.9541449984683715	95.41449984683716	supp_stage2_mean_only_absolute.tsv
Decima	Hippocampus	456	abundance_pcc	0.8028222837376777	-4.36253873373124e-05	0.8220944259655419	0.802865909125015	0.8221380513528792	1.0240041855169408	102.40041855169409	supp_stage2_mean_only_absolute.tsv
Decima	DLPFC	42	full_matrix_pcc	0.4561768706566032	0.031161325727997	0.4496625639850332	0.42501554492860616	0.41850123825703617	0.984672780209335	98.4672780209335	supp_stage2_mean_only_absolute.tsv
Decima	DLPFC	42	overall_mse	2.510450008573055	3.254679667352869	2.5251374572793805	0.7442296587798141	0.7295422100734883	0.9802648973565414	98.02648973565415	supp_stage2_mean_only_absolute.tsv
Decima	DLPFC	42	abundance_pcc	0.8096586389179911	-0.0110017695157744	0.8305977287351957	0.8206604084337654	0.84159949825097	1.0255149262740322	102.5514926274032	supp_stage2_mean_only_absolute.tsv
Decima	DLPFC	123	full_matrix_pcc	0.4539166142917346	0.0437813025911105	0.4496625639850332	0.41013531170062406	0.40588126139392267	0.989627690702705	98.9627690702705	supp_stage2_mean_only_absolute.tsv
Decima	DLPFC	123	overall_mse	2.517890662982404	3.240698957716297	2.5251374572793805	0.722808294733893	0.7155615004369165	0.9899741129843502	98.99741129843503	supp_stage2_mean_only_absolute.tsv
Decima	DLPFC	123	abundance_pcc	0.8036072321998194	0.0166418319661209	0.8305977287351957	0.7869654002336985	0.8139558967690748	1.0342969290992476	103.42969290992477	supp_stage2_mean_only_absolute.tsv
Decima	DLPFC	456	full_matrix_pcc	0.4482377201113467	0.0301087653036601	0.4496625639850332	0.41812895480768664	0.4195537986813731	1.0034076661214284	100.34076661214286	supp_stage2_mean_only_absolute.tsv
Decima	DLPFC	456	overall_mse	2.546505860496159	3.2548623563877213	2.5251374572793805	0.7083564958915622	0.7297248991083407	1.0301661710462378	103.01661710462378	supp_stage2_mean_only_absolute.tsv
Decima	DLPFC	456	abundance_pcc	0.8011711418314853	-0.0077054435816251	0.8305977287351957	0.8088765854131104	0.8383031723168207	1.0363795756168186	103.63795756168187	supp_stage2_mean_only_absolute.tsv
Decima	NAc	42	full_matrix_pcc	0.41514076722939	0.0408736025816204	0.4104628171050096	0.37426716464776955	0.3695892145233892	0.9875010405233309	98.75010405233309	supp_stage2_mean_only_absolute.tsv
Decima	NAc	42	overall_mse	2.457193800300376	2.9724557765870903	2.46076155858776	0.5152619762867143	0.5116942179993305	0.9930758362705215	99.30758362705215	supp_stage2_mean_only_absolute.tsv
Decima	NAc	42	abundance_pcc	0.7740168435651582	-0.0051658001192002	0.8023048841663728	0.7791826436843584	0.807470684285573	1.0363047622152552	103.63047622152553	supp_stage2_mean_only_absolute.tsv
Decima	NAc	123	full_matrix_pcc	0.4148721171742331	0.0564224162553289	0.4104628171050096	0.3584497009189042	0.3540404008496807	0.9876989712701111	98.7698971270111	supp_stage2_mean_only_absolute.tsv
Decima	NAc	123	overall_mse	2.483078674730127	2.966005218202136	2.46076155858776	0.48292654347200914	0.5052436596143761	1.0462122375422103	104.62122375422102	supp_stage2_mean_only_absolute.tsv
Decima	NAc	123	abundance_pcc	0.7710562709023155	0.0262231621707811	0.8023048841663728	0.7448331087315344	0.7760817219955917	1.0419538456302972	104.19538456302973	supp_stage2_mean_only_absolute.tsv
Decima	NAc	456	full_matrix_pcc	0.4202175850012788	0.0427363697174685	0.4104628171050096	0.3774812152838103	0.3677264473875411	0.9741582693355084	97.41582693355085	supp_stage2_mean_only_absolute.tsv
Decima	NAc	456	overall_mse	2.477898745297105	2.9722900157077903	2.46076155858776	0.4943912704106852	0.5115284571200305	1.0346632065228611	103.46632065228611	supp_stage2_mean_only_absolute.tsv
Decima	NAc	456	abundance_pcc	0.7824991924089257	0.0014999225692538	0.8023048841663728	0.7809992698396719	0.800804961597119	1.0253594241663158	102.53594241663157	supp_stage2_mean_only_absolute.tsv
Decima	HER2ST	42	full_matrix_pcc	0.3744449321893182	0.058861595744378	0.3378285707028157	0.3155833364449402	0.2789669749584377	0.8839724495628084	88.39724495628084	supp_stage2_mean_only_absolute.tsv
Decima	HER2ST	42	overall_mse	2.271848495518295	2.696137504873691	2.532574829336328	0.42428900935539593	0.16356267553736314	0.3854982616350513	38.54982616350513	supp_stage2_mean_only_absolute.tsv
Decima	HER2ST	42	abundance_pcc	0.7458714764967752	0.0171161413691305	0.7193903094370938	0.7287553351276447	0.7022741680679633	0.9636624724606055	96.36624724606055	supp_stage2_mean_only_absolute.tsv
Decima	HER2ST	123	full_matrix_pcc	0.365939997592524	0.042666645122318	0.3378285707028157	0.323273352470206	0.2951619255804977	0.9130413110919832	91.30413110919832	supp_stage2_mean_only_absolute.tsv
Decima	HER2ST	123	overall_mse	2.3207302458018715	2.825652324800132	2.532574829336328	0.5049220789982605	0.293077495463804	0.5804410376453625	58.044103764536246	supp_stage2_mean_only_absolute.tsv
Decima	HER2ST	123	abundance_pcc	0.728285598208426	-0.0108137657952825	0.7193903094370938	0.7390993640037085	0.7302040752323763	0.9879646916171781	98.7964691617178	supp_stage2_mean_only_absolute.tsv
Decima	HER2ST	456	full_matrix_pcc	0.3664901609256691	0.0466358240258797	0.3378285707028157	0.3198543368997894	0.291192746676936	0.910391741126108	91.0391741126108	supp_stage2_mean_only_absolute.tsv
Decima	HER2ST	456	overall_mse	2.3242085217050485	2.744381284786982	2.532574829336328	0.42017276308193363	0.21180645545065424	0.5040937301529752	50.409373015297525	supp_stage2_mean_only_absolute.tsv
Decima	HER2ST	456	abundance_pcc	0.7414766990762998	-0.0114096256184347	0.7193903094370938	0.7528863246947345	0.7307999350555285	0.970664376659835	97.06643766598349	supp_stage2_mean_only_absolute.tsv
scGPT	Hippocampus	42	full_matrix_pcc	0.4981958554100986	0.0530854463033165	0.4338755615214391	0.44511040910678207	0.38079011521812256	0.8554958667047728	85.54958667047728	representation_scgpt_no_image_absolute.tsv
scGPT	Hippocampus	42	overall_mse	1.9447277512439305	2.620232561526979	2.098373002031852	0.6755048102830483	0.5218595594951267	0.7725475104706634	77.25475104706634	representation_scgpt_no_image_absolute.tsv
scGPT	Hippocampus	42	abundance_pcc	0.941778397631274	-0.0086241340707989	0.8664701837054506	0.9504025317020729	0.8750943177762495	0.9207617704984916	92.07617704984915	representation_scgpt_no_image_absolute.tsv
scGPT	Hippocampus	123	full_matrix_pcc	0.4970965896152027	0.0542664483587107	0.4338755615214391	0.442830141256492	0.3796091131627284	0.8572341351598619	85.7234135159862	representation_scgpt_no_image_absolute.tsv
scGPT	Hippocampus	123	overall_mse	1.944478707954071	2.6188923689337056	2.098373002031852	0.6744136609796345	0.5205193669018535	0.7718102360882808	77.18102360882808	representation_scgpt_no_image_absolute.tsv
scGPT	Hippocampus	123	abundance_pcc	0.9366708253597842	0.0089308352537806	0.8664701837054506	0.9277399901060036	0.85753934845167	0.9243315558205997	92.43315558205995	representation_scgpt_no_image_absolute.tsv
scGPT	Hippocampus	456	full_matrix_pcc	0.5018764566226529	0.058667579460941	0.4338755615214391	0.4432088771617119	0.3752079820604981	0.8465714506065667	84.65714506065667	representation_scgpt_no_image_absolute.tsv
scGPT	Hippocampus	456	overall_mse	1.929947510266899	2.6175660471387103	2.098373002031852	0.6876185368718113	0.5191930451068583	0.7550596984613409	75.5059698461341	representation_scgpt_no_image_absolute.tsv
scGPT	Hippocampus	456	abundance_pcc	0.9405074087951696	0.0127599386171717	0.8664701837054506	0.9277474701779979	0.8537102450882789	0.9201967911855214	92.01967911855215	representation_scgpt_no_image_absolute.tsv
scGPT	DLPFC	42	full_matrix_pcc	0.5338848479271519	0.0373886371880455	0.48636481191607905	0.4964962107391063	0.44897617472803353	0.9042892272222333	90.42892272222333	representation_scgpt_no_image_absolute.tsv
scGPT	DLPFC	42	overall_mse	2.3147093640300045	3.342654726516977	2.4825831638687603	1.0279453624869723	0.8600715626482165	0.8366899584695744	83.66899584695744	representation_scgpt_no_image_absolute.tsv
scGPT	DLPFC	42	abundance_pcc	0.9543127036407648	0.0047437435811326	0.9011362758042629	0.9495689600596322	0.8963925322231303	0.9439994038630302	94.39994038630302	representation_scgpt_no_image_absolute.tsv
scGPT	DLPFC	123	full_matrix_pcc	0.5347373341134551	0.0419050242626215	0.48636481191607905	0.49283230985083365	0.44445978765345756	0.9018479080399232	90.18479080399231	representation_scgpt_no_image_absolute.tsv
scGPT	DLPFC	123	overall_mse	2.3118897525650186	3.3376752945967483	2.4825831638687603	1.0257855420317297	0.855092130727988	0.8335973706885588	83.35973706885588	representation_scgpt_no_image_absolute.tsv
scGPT	DLPFC	123	abundance_pcc	0.9552738833234876	0.010918313930007	0.9011362758042629	0.9443555693934806	0.890217961874256	0.9426724326367928	94.26724326367928	representation_scgpt_no_image_absolute.tsv
scGPT	DLPFC	456	full_matrix_pcc	0.5323545544915069	0.0398263993083716	0.48636481191607905	0.4925281551831353	0.44653841260770744	0.9066251500722275	90.66251500722277	representation_scgpt_no_image_absolute.tsv
scGPT	DLPFC	456	overall_mse	2.3190502165261613	3.3352712575218986	2.4825831638687603	1.0162210409957373	0.8526880936531382	0.8390773849925776	83.90773849925776	representation_scgpt_no_image_absolute.tsv
scGPT	DLPFC	456	abundance_pcc	0.953921128183834	0.0056404227692879	0.9011362758042629	0.9482807054145461	0.895495853034975	0.9443362581583943	94.43362581583943	representation_scgpt_no_image_absolute.tsv
scGPT	NAc	42	full_matrix_pcc	0.5030639787181476	0.0569063639180464	0.4421055839715221	0.4461576148001012	0.38519922005347573	0.8633702693297355	86.33702693297354	representation_scgpt_no_image_absolute.tsv
scGPT	NAc	42	overall_mse	2.237694258145412	3.0525121249608262	2.4466786508738836	0.8148178668154142	0.6058334740869427	0.7435201150592662	74.35201150592663	representation_scgpt_no_image_absolute.tsv
scGPT	NAc	42	abundance_pcc	0.9384375263064394	0.0276463234018786	0.8664429080748415	0.9107912029045608	0.8387965846729629	0.9209537619577316	92.09537619577316	representation_scgpt_no_image_absolute.tsv
scGPT	NAc	123	full_matrix_pcc	0.5023414236554038	0.0568809800642304	0.4421055839715221	0.44546044359117337	0.3852246039072917	0.8647784768535726	86.47784768535725	representation_scgpt_no_image_absolute.tsv
scGPT	NAc	123	overall_mse	2.2604146394665605	3.0566506038279457	2.4466786508738836	0.7962359643613852	0.6099719529540621	0.7660693315244625	76.60693315244626	representation_scgpt_no_image_absolute.tsv
scGPT	NAc	123	abundance_pcc	0.9354400759780418	0.0267492553500575	0.8664429080748415	0.9086908206279843	0.839693652724784	0.9240696985851389	92.40696985851389	representation_scgpt_no_image_absolute.tsv
scGPT	NAc	456	full_matrix_pcc	0.5031583967302271	0.0565449891692282	0.4421055839715221	0.44661340756099893	0.38556059480229393	0.8632982984274462	86.32982984274463	representation_scgpt_no_image_absolute.tsv
scGPT	NAc	456	overall_mse	2.236760436817137	3.038602601719427	2.4466786508738836	0.8018421649022902	0.5919239508455436	0.7382050692204163	73.82050692204163	representation_scgpt_no_image_absolute.tsv
scGPT	NAc	456	abundance_pcc	0.9373468508325552	0.0287131685300121	0.8664429080748415	0.9086336823025432	0.8377297395448293	0.9219664160170267	92.19664160170267	representation_scgpt_no_image_absolute.tsv
scGPT	HER2ST	42	full_matrix_pcc	0.4077781939124446	0.0532987551117891	0.33702803818560145	0.35447943880065547	0.28372928307381234	0.8004111156172585	80.04111156172584	representation_scgpt_no_image_absolute.tsv
scGPT	HER2ST	42	overall_mse	2.2778895060747377	2.7519470941691293	2.544173925419428	0.4740575880943916	0.2077731687497013	0.4382867693035023	43.828676930350234	representation_scgpt_no_image_absolute.tsv
scGPT	HER2ST	42	abundance_pcc	0.8209908020708532	0.0002348958648165	0.7177775735333546	0.8207559062060367	0.7175426776685381	0.8742461336469644	87.42461336469644	representation_scgpt_no_image_absolute.tsv
scGPT	HER2ST	123	full_matrix_pcc	0.3939784572476371	0.0538224810863394	0.33702803818560145	0.34015597616129767	0.28320555709926204	0.8325755739918841	83.2575573991884	representation_scgpt_no_image_absolute.tsv
scGPT	HER2ST	123	overall_mse	2.280286307937654	2.7779645232747483	2.544173925419428	0.49767821533709444	0.2337905978553203	0.4697625707747042	46.976257077470414	representation_scgpt_no_image_absolute.tsv
scGPT	HER2ST	123	abundance_pcc	0.7987463320609562	0.0081772365645314	0.7177775735333546	0.7905690954964248	0.7096003369688232	0.8975816800974763	89.75816800974764	representation_scgpt_no_image_absolute.tsv
scGPT	HER2ST	456	full_matrix_pcc	0.3989644875858804	0.0557138555670498	0.33702803818560145	0.34325063201883055	0.2813141826185517	0.8195591103911468	81.95591103911468	representation_scgpt_no_image_absolute.tsv
scGPT	HER2ST	456	overall_mse	2.2597589357671866	2.7911329439488104	2.544173925419428	0.5313740081816238	0.2469590185293824	0.4647555483085874	46.47555483085875	representation_scgpt_no_image_absolute.tsv
scGPT	HER2ST	456	abundance_pcc	0.8094982151630918	0.0043250384833021	0.7177775735333546	0.8051731766797897	0.7134525350500525	0.8860858206827551	88.60858206827551	representation_scgpt_no_image_absolute.tsv
