## Supplementary material for "Pretrained gene representations transfer mean expression more broadly than spatial patterns in virtual spatial transcriptomics": Source Data: no_image_common_reference_summary.tsv

representation	cohort	endpoint	n_paired_runs	common_reference_percent_mean	common_reference_percent_min	common_reference_percent_max	ratio_of_mean_improvements_percent
Decima	Hippocampus	full_matrix_pcc	3	95.99949585143392	95.94372977366399	96.0821571284246	95.99973669418253
Decima	Hippocampus	overall_mse	3	95.16292543002491	94.74027079743561	95.41449984683716	95.16209896881563
Decima	Hippocampus	abundance_pcc	3	102.34845392272727	102.16938144938726	102.47556176710046	102.34973911617136
Decima	DLPFC	full_matrix_pcc	3	99.25693790111562	98.4672780209335	100.34076661214286	99.25447509651715
Decima	DLPFC	overall_mse	3	100.01350604623765	98.02648973565415	103.01661710462378	99.97398909486606
Decima	DLPFC	abundance_pcc	3	103.20638103300328	102.5514926274032	103.63795756168187	103.20116269885688
Decima	NAc	full_matrix_pcc	3	98.31194270429835	97.41582693355085	98.7698971270111	98.30282375596987
Decima	NAc	overall_mse	3	102.46504267785309	99.30758362705215	104.62122375422102	102.40433005998663
Decima	NAc	abundance_pcc	3	103.45393440039561	102.53594241663157	104.19538456302973	103.44216175845477
Decima	HER2ST	full_matrix_pcc	3	90.24685005936333	88.39724495628084	91.30413110919832	90.25886048200185
Decima	HER2ST	overall_mse	3	49.00110098111297	38.54982616350513	58.044103764536246	49.53717400283624
Decima	HER2ST	abundance_pcc	3	97.40971802458728	96.36624724606055	98.7964691617178	97.41244724829654
scGPT	Hippocampus	full_matrix_pcc	3	85.31004841570672	84.65714506065667	85.7234135159862	85.31027298361163
scGPT	Hippocampus	overall_mse	3	76.64724816734284	75.5059698461341	77.25475104706634	76.64017709958385
scGPT	Hippocampus	abundance_pcc	3	92.17633725015375	92.01967911855215	92.43315558205995	92.17552786114483
scGPT	DLPFC	full_matrix_pcc	3	90.42540951114614	90.18479080399231	90.66251500722277	90.42536953110815
scGPT	DLPFC	overall_mse	3	83.64549047169037	83.35973706885588	83.90773849925776	83.64468996921192
scGPT	DLPFC	abundance_pcc	3	94.36693648860724	94.26724326367928	94.43362581583943	94.36708912603378
scGPT	NAc	full_matrix_pcc	3	86.3815681536918	86.32982984274463	86.47784768535725	86.3815003737394
scGPT	NAc	overall_mse	3	74.92648386013818	73.82050692204163	76.60693315244626	74.91949014064735
scGPT	NAc	abundance_pcc	3	92.2329958853299	92.09537619577316	92.40696985851389	92.23289069304155
scGPT	HER2ST	full_matrix_pcc	3	81.75152666667631	80.04111156172584	83.2575573991884	81.72853130256324
scGPT	HER2ST	overall_mse	3	45.760162946226465	43.828676930350234	46.976257077470414	45.806552509659554
scGPT	HER2ST	abundance_pcc	3	88.59712114757319	87.42461336469644	89.75816800974764	88.58254348531959
