## Supplementary material for "Pretrained gene representations transfer mean expression more broadly than spatial patterns in virtual spatial transcriptomics": Source Data: no_image_displayed_summary.tsv

representation	cohort	endpoint	displayed_percent	reference	aggregation	figures
Decima	Hippocampus	full_matrix_pcc	95.99949585143392	common_decoder_random	mean_of_seed_ratios	Figure_3e;Extended_Data_3c
Decima	Hippocampus	overall_mse	95.16292543002491	common_decoder_random	mean_of_seed_ratios	Extended_Data_3c
Decima	DLPFC	full_matrix_pcc	99.25693790111562	common_decoder_random	mean_of_seed_ratios	Figure_3e;Extended_Data_3c
Decima	DLPFC	overall_mse	100.01350604623765	common_decoder_random	mean_of_seed_ratios	Extended_Data_3c
Decima	NAc	full_matrix_pcc	98.31194270429835	common_decoder_random	mean_of_seed_ratios	Figure_3e;Extended_Data_3c
Decima	NAc	overall_mse	102.46504267785309	common_decoder_random	mean_of_seed_ratios	Extended_Data_3c
Decima	HER2ST	full_matrix_pcc	90.24685005936333	common_decoder_random	mean_of_seed_ratios	Figure_3e;Extended_Data_3c
Decima	HER2ST	overall_mse	49.00110098111297	common_decoder_random	mean_of_seed_ratios	Extended_Data_3c
scGPT	Hippocampus	full_matrix_pcc	85.31004841570672	common_decoder_random	mean_of_seed_ratios	Extended_Data_9b
scGPT	DLPFC	full_matrix_pcc	90.42540951114614	common_decoder_random	mean_of_seed_ratios	Extended_Data_9b
scGPT	NAc	full_matrix_pcc	86.3815681536918	common_decoder_random	mean_of_seed_ratios	Extended_Data_9b
scGPT	HER2ST	full_matrix_pcc	81.75152666667631	common_decoder_random	mean_of_seed_ratios	Extended_Data_9b
