## Supplementary material for "Pretrained gene representations transfer mean expression more broadly than spatial patterns in virtual spatial transcriptomics": Source Data: no_image_matched_gain_per_run.tsv

representation	cohort	seed	control	endpoint	decoder_pretrained	decoder_control	no_image_pretrained	no_image_control	decoder_gain	no_image_gain	matched_gain_ratio	matched_gain_percent	no_image_pretrained_fit
Decima	Hippocampus	42	random	full_matrix_pcc	0.427182118040706	0.0541971921751769	0.412569215722583	0.0010029940838937	0.3729849258655291	0.4115662216386893	1.1034392896271357	110.34392896271356	one_fixed_fit_per_cohort
Decima	Hippocampus	42	random	overall_mse	2.0623149283074325	2.547718310879564	2.084963467867015	2.532504239792305	0.48540338257213156	0.44754077192528996	0.9219976374161027	92.19976374161027	one_fixed_fit_per_cohort
Decima	Hippocampus	42	random	abundance_pcc	0.802437745174121	0.0084086462983487	0.8220945475393041	0.0019985882032886	0.7940290988757723	0.8200959593360155	1.0328285959508916	103.28285959508916	one_fixed_fit_per_cohort
Decima	Hippocampus	123	random	full_matrix_pcc	0.427518078000741	0.0589794339762376	0.412569215722583	0.0104611660701971	0.36853864402450337	0.4021080496523859	1.0910878850079302	109.10878850079303	one_fixed_fit_per_cohort
Decima	Hippocampus	123	random	overall_mse	2.059354988691439	2.5462400174760003	2.084963467867015	2.52969940214445	0.4868850287845614	0.4447359342774351	0.9134311140920773	91.34311140920774	one_fixed_fit_per_cohort
Decima	Hippocampus	123	random	abundance_pcc	0.8051832753243079	0.025645373125936	0.8220945475393041	0.0208451509697588	0.7795379021983719	0.8012493965695453	1.0278517494915191	102.7851749491519	one_fixed_fit_per_cohort
Decima	Hippocampus	456	random	full_matrix_pcc	0.4275603672117598	0.0553297735566941	0.412569215722583	-0.0009981929745401	0.37223059365506567	0.4135674086971231	1.111051632366261	111.1051632366261	one_fixed_fit_per_cohort
Decima	Hippocampus	456	random	overall_mse	2.062810749232117	2.545922138639385	2.084963467867015	2.5349455720179126	0.48311138940726783	0.44998210415089757	0.9314251620169486	93.14251620169486	one_fixed_fit_per_cohort
Decima	Hippocampus	456	random	abundance_pcc	0.8028222837376777	-4.36253873373124e-05	0.8220945475393041	-0.0019890214065639	0.802865909125015	0.824083568945868	1.0264274016117791	102.64274016117793	one_fixed_fit_per_cohort
Decima	DLPFC	42	random	full_matrix_pcc	0.4561768706566032	0.031161325727997	0.4496617596922532	-0.0055640329570994	0.42501554492860616	0.4552257926493526	1.071080335957644	107.1080335957644	one_fixed_fit_per_cohort
Decima	DLPFC	42	random	overall_mse	2.510450008573055	3.254679667352869	2.525138976573189	3.199519503483629	0.7442296587798141	0.6743805269104399	0.9061457292848369	90.6145729284837	one_fixed_fit_per_cohort
Decima	DLPFC	42	random	abundance_pcc	0.8096586389179911	-0.0110017695157744	0.8305962430794845	-0.010277647077884	0.8206604084337654	0.8408738901573686	1.0246307504491179	102.46307504491178	one_fixed_fit_per_cohort
Decima	DLPFC	123	random	full_matrix_pcc	0.4539166142917346	0.0437813025911105	0.4496617596922532	0.0024862517598643	0.41013531170062406	0.4471755079323889	1.09031213644633	109.031213644633	one_fixed_fit_per_cohort
Decima	DLPFC	123	random	overall_mse	2.517890662982404	3.240698957716297	2.525138976573189	3.197483903883236	0.722808294733893	0.6723449273100468	0.930184299500292	93.0184299500292	one_fixed_fit_per_cohort
Decima	DLPFC	123	random	abundance_pcc	0.8036072321998194	0.0166418319661209	0.8305962430794845	0.0045924994211347	0.7869654002336985	0.8260037436583498	1.0496061750784194	104.96061750784195	one_fixed_fit_per_cohort
Decima	DLPFC	456	random	full_matrix_pcc	0.4482377201113467	0.0301087653036601	0.4496617596922532	-0.0053266223060997	0.41812895480768664	0.4549883819983529	1.0881532521650392	108.81532521650392	one_fixed_fit_per_cohort
Decima	DLPFC	456	random	overall_mse	2.546505860496159	3.2548623563877213	2.525138976573189	3.199941319447748	0.7083564958915622	0.6748023428745591	0.9526309800056669	95.2630980005667	one_fixed_fit_per_cohort
Decima	DLPFC	456	random	abundance_pcc	0.8011711418314853	-0.0077054435816251	0.8305962430794845	-0.0098391121334798	0.8088765854131104	0.8404353552129643	1.0390155561045646	103.90155561045647	one_fixed_fit_per_cohort
Decima	NAc	42	random	full_matrix_pcc	0.41514076722939	0.0408736025816204	0.4104631668748785	-0.0034162506140791	0.37426716464776955	0.41387941748895757	1.105839508732934	110.58395087329339	one_fixed_fit_per_cohort
Decima	NAc	42	random	overall_mse	2.457193800300376	2.9724557765870903	2.460761050299385	2.975271584502288	0.5152619762867143	0.5145105342029033	0.9985416310180184	99.85416310180184	one_fixed_fit_per_cohort
Decima	NAc	42	random	abundance_pcc	0.7740168435651582	-0.0051658001192002	0.8023055678387112	-0.0066775221505892	0.7791826436843584	0.8089830899893005	1.0382457778628524	103.82457778628525	one_fixed_fit_per_cohort
Decima	NAc	123	random	full_matrix_pcc	0.4148721171742331	0.0564224162553289	0.4104631668748785	0.013313036673094	0.3584497009189042	0.39715013020178447	1.1079661363468005	110.79661363468004	one_fixed_fit_per_cohort
Decima	NAc	123	random	overall_mse	2.483078674730127	2.966005218202136	2.460761050299385	2.967888112796816	0.48292654347200914	0.5071270624974313	1.0501122155171512	105.01122155171512	one_fixed_fit_per_cohort
Decima	NAc	123	random	abundance_pcc	0.7710562709023155	0.0262231621707811	0.8023055678387112	0.026022124053144	0.7448331087315344	0.7762834437855672	1.0422246738032275	104.22246738032273	one_fixed_fit_per_cohort
Decima	NAc	456	random	full_matrix_pcc	0.4202175850012788	0.0427363697174685	0.4104631668748785	-0.0012728794482155	0.3774812152838103	0.411736046323094	1.0907457898627595	109.07457898627594	one_fixed_fit_per_cohort
Decima	NAc	456	random	overall_mse	2.477898745297105	2.9722900157077903	2.460761050299385	2.980534382475697	0.4943912704106852	0.519773332176312	1.0513400282018375	105.13400282018375	one_fixed_fit_per_cohort
Decima	NAc	456	random	abundance_pcc	0.7824991924089257	0.0014999225692538	0.8023055678387112	-0.0024880143966777	0.7809992698396719	0.8047935822353889	1.0304664976199038	103.04664976199038	one_fixed_fit_per_cohort
Decima	HER2ST	42	random	full_matrix_pcc	0.3744449321893182	0.058861595744378	0.3378280502385999	0.0131126679486506	0.3155833364449402	0.3247153822899493	1.0289370343437076	102.89370343437078	one_fixed_fit_per_cohort
Decima	HER2ST	42	random	overall_mse	2.271848495518295	2.696137504873691	2.532575352126805	2.7842693592530914	0.42428900935539593	0.2516940071262863	0.5932135916239598	59.32135916239598	one_fixed_fit_per_cohort
Decima	HER2ST	42	random	abundance_pcc	0.7458714764967752	0.0171161413691305	0.7193892011326294	0.0279228196522895	0.7287553351276447	0.6914663814803399	0.9488319990950413	94.88319990950413	one_fixed_fit_per_cohort
Decima	HER2ST	123	random	full_matrix_pcc	0.365939997592524	0.042666645122318	0.3378280502385999	0.0008846049685078	0.323273352470206	0.3369434452700921	1.0422864819986857	104.22864819986857	one_fixed_fit_per_cohort
Decima	HER2ST	123	random	overall_mse	2.3207302458018715	2.825652324800132	2.532575352126805	2.806206230544793	0.5049220789982605	0.27363087841798794	0.5419269423924927	54.19269423924927	one_fixed_fit_per_cohort
Decima	HER2ST	123	random	abundance_pcc	0.728285598208426	-0.0108137657952825	0.7193892011326294	0.0018837253483345	0.7390993640037085	0.7175054757842949	0.9707835112961818	97.07835112961818	one_fixed_fit_per_cohort
Decima	HER2ST	456	random	full_matrix_pcc	0.3664901609256691	0.0466358240258797	0.3378280502385999	-0.0032698694392574	0.3198543368997894	0.3410979196778573	1.066416428753078	106.64164287530781	one_fixed_fit_per_cohort
Decima	HER2ST	456	random	overall_mse	2.3242085217050485	2.744381284786982	2.532575352126805	2.804819267707317	0.42017276308193363	0.27224391558051186	0.6479332776918344	64.79332776918345	one_fixed_fit_per_cohort
Decima	HER2ST	456	random	abundance_pcc	0.7414766990762998	-0.0114096256184347	0.7193892011326294	-0.0069630356687496	0.7528863246947345	0.726352236801379	0.9647568470524231	96.47568470524232	one_fixed_fit_per_cohort
scGPT	Hippocampus	42	random	full_matrix_pcc	0.4981958554100986	0.0530854463033165	0.4338755615214391	-0.002476280786442167	0.44511040910678207	0.43635184230788127	0.9803227095576648	98.03227095576648	one_fixed_fit_per_cohort
scGPT	Hippocampus	42	random	overall_mse	1.9447277512439305	2.620232561526979	2.098373002031852	2.5831534845245177	0.6755048102830483	0.4847804824926656	0.7176565956496063	71.76565956496063	one_fixed_fit_per_cohort
scGPT	Hippocampus	42	random	abundance_pcc	0.941778397631274	-0.0086241340707989	0.8664701837054506	-0.004945250800507583	0.9504025317020729	0.8714154345059582	0.916890901947981	91.6890901947981	one_fixed_fit_per_cohort
scGPT	Hippocampus	123	random	full_matrix_pcc	0.4970965896152027	0.0542664483587107	0.4338755615214391	-0.0003154096745228156	0.442830141256492	0.4341909711959619	0.9804910071477583	98.04910071477582	one_fixed_fit_per_cohort
scGPT	Hippocampus	123	random	overall_mse	1.944478707954071	2.6188923689337056	2.098373002031852	2.5818975134549307	0.6744136609796345	0.4835245114230786	0.7169553931050631	71.69553931050632	one_fixed_fit_per_cohort
scGPT	Hippocampus	123	random	abundance_pcc	0.9366708253597842	0.0089308352537806	0.8664701837054506	-0.0006298881588710421	0.9277399901060036	0.8671000718643216	0.9346369468941904	93.46369468941904	one_fixed_fit_per_cohort
scGPT	Hippocampus	456	random	full_matrix_pcc	0.5018764566226529	0.058667579460941	0.4338755615214391	0.01033264173649119	0.4432088771617119	0.4235429197849479	0.9556282412421343	95.56282412421344	one_fixed_fit_per_cohort
scGPT	Hippocampus	456	random	overall_mse	1.929947510266899	2.6175660471387103	2.098373002031852	2.579338145291031	0.6876185368718113	0.48096514325917905	0.6994650630671444	69.94650630671444	one_fixed_fit_per_cohort
scGPT	Hippocampus	456	random	abundance_pcc	0.9405074087951696	0.0127599386171717	0.8664701837054506	0.020634778211949954	0.9277474701779979	0.8458354054935007	0.9117086628446623	91.17086628446623	one_fixed_fit_per_cohort
scGPT	DLPFC	42	random	full_matrix_pcc	0.5338848479271519	0.0373886371880455	0.48636481191607905	0.0019484699875831164	0.4964962107391063	0.4844163419284959	0.9756697663560658	97.5669766356066	one_fixed_fit_per_cohort
scGPT	DLPFC	42	random	overall_mse	2.3147093640300045	3.342654726516977	2.4825831638687603	3.24709339395932	1.0279453624869723	0.7645102300905595	0.7437265228192015	74.37265228192014	one_fixed_fit_per_cohort
scGPT	DLPFC	42	random	abundance_pcc	0.9543127036407648	0.0047437435811326	0.9011362758042629	0.0036101233993670475	0.9495689600596322	0.8975261524048959	0.9451932299351191	94.5193229935119	one_fixed_fit_per_cohort
scGPT	DLPFC	123	random	full_matrix_pcc	0.5347373341134551	0.0419050242626215	0.48636481191607905	0.0068647254702632644	0.49283230985083365	0.47950008644581577	0.9729477488822655	97.29477488822656	one_fixed_fit_per_cohort
scGPT	DLPFC	123	random	overall_mse	2.3118897525650186	3.3376752945967483	2.4825831638687603	3.243731841859926	1.0257855420317297	0.7611486779911658	0.7420154084874223	74.20154084874223	one_fixed_fit_per_cohort
scGPT	DLPFC	123	random	abundance_pcc	0.9552738833234876	0.010918313930007	0.9011362758042629	0.012718957032110614	0.9443555693934806	0.8884173187721524	0.940765689922012	94.0765689922012	one_fixed_fit_per_cohort
scGPT	DLPFC	456	random	full_matrix_pcc	0.5323545544915069	0.0398263993083716	0.48636481191607905	0.009996472241756486	0.4925281551831353	0.47636833967432257	0.9671900675347096	96.71900675347096	one_fixed_fit_per_cohort
scGPT	DLPFC	456	random	overall_mse	2.3190502165261613	3.3352712575218986	2.4825831638687603	3.2435174250106056	1.0162210409957373	0.7609342611418453	0.748788138057296	74.8788138057296	one_fixed_fit_per_cohort
scGPT	DLPFC	456	random	abundance_pcc	0.953921128183834	0.0056404227692879	0.9011362758042629	0.018521454567463846	0.9482807054145461	0.882614821236799	0.9307526940042075	93.07526940042074	one_fixed_fit_per_cohort
scGPT	NAc	42	random	full_matrix_pcc	0.5030639787181476	0.0569063639180464	0.4421055839715221	-0.002974806713370893	0.4461576148001012	0.445080390684893	0.9975855525503228	99.75855525503228	one_fixed_fit_per_cohort
scGPT	NAc	42	random	overall_mse	2.237694258145412	3.0525121249608262	2.4466786508738836	3.0219952171079463	0.8148178668154142	0.5753165662340627	0.7060676866139372	70.60676866139372	one_fixed_fit_per_cohort
scGPT	NAc	42	random	abundance_pcc	0.9384375263064394	0.0276463234018786	0.8664429080748415	-0.005830055699679842	0.9107912029045608	0.8722729637745213	0.9577090347302403	95.77090347302402	one_fixed_fit_per_cohort
scGPT	NAc	123	random	full_matrix_pcc	0.5023414236554038	0.0568809800642304	0.4421055839715221	0.016245239078823324	0.44546044359117337	0.4258603448926988	0.9560003610186704	95.60003610186703	one_fixed_fit_per_cohort
scGPT	NAc	123	random	overall_mse	2.2604146394665605	3.0566506038279457	2.4466786508738836	3.01486730360868	0.7962359643613852	0.5681886527347966	0.7135933042041223	71.35933042041222	one_fixed_fit_per_cohort
scGPT	NAc	123	random	abundance_pcc	0.9354400759780418	0.0267492553500575	0.8664429080748415	0.03183758065976731	0.9086908206279843	0.8346053274150742	0.9184700763657867	91.84700763657868	one_fixed_fit_per_cohort
scGPT	NAc	456	random	full_matrix_pcc	0.5031583967302271	0.0565449891692282	0.4421055839715221	0.004822910197312585	0.44661340756099893	0.43728267377420954	0.9791078063738716	97.91078063738716	one_fixed_fit_per_cohort
scGPT	NAc	456	random	overall_mse	2.236760436817137	3.038602601719427	2.4466786508738836	3.0181552175834723	0.8018421649022902	0.5714765667095887	0.7127045592310887	71.27045592310887	one_fixed_fit_per_cohort
scGPT	NAc	456	random	abundance_pcc	0.9373468508325552	0.0287131685300121	0.8664429080748415	0.009451987236181878	0.9086336823025432	0.8569909208386596	0.9431643769433936	94.31643769433937	one_fixed_fit_per_cohort
scGPT	HER2ST	42	random	full_matrix_pcc	0.4077781939124446	0.0532987551117891	0.33702803818560145	0.011136824139701016	0.35447943880065547	0.32589121404590043	0.9193515289589705	91.93515289589706	one_fixed_fit_per_cohort
scGPT	HER2ST	42	random	overall_mse	2.2778895060747377	2.7519470941691293	2.544173925419428	2.7647874298791044	0.4740575880943916	0.22061350445967642	0.4653727943613238	46.53727943613237	one_fixed_fit_per_cohort
scGPT	HER2ST	42	random	abundance_pcc	0.8209908020708532	0.0002348958648165	0.7177775735333546	0.023718390466552573	0.8207559062060367	0.694059183066802	0.8456341012215274	84.56341012215275	one_fixed_fit_per_cohort
scGPT	HER2ST	123	random	full_matrix_pcc	0.3939784572476371	0.0538224810863394	0.33702803818560145	0.001262556987151117	0.34015597616129767	0.33576548119845034	0.9870927007886364	98.70927007886365	one_fixed_fit_per_cohort
scGPT	HER2ST	123	random	overall_mse	2.280286307937654	2.7779645232747483	2.544173925419428	2.7686740930727587	0.49767821533709444	0.2245001676533307	0.4510950263339718	45.10950263339718	one_fixed_fit_per_cohort
scGPT	HER2ST	123	random	abundance_pcc	0.7987463320609562	0.0081772365645314	0.7177775735333546	0.0026889011833076872	0.7905690954964248	0.7150886723500469	0.9045239390505377	90.45239390505377	one_fixed_fit_per_cohort
scGPT	HER2ST	456	random	full_matrix_pcc	0.3989644875858804	0.0557138555670498	0.33702803818560145	0.0035542373437550128	0.34325063201883055	0.3334738008418464	0.9715169317548473	97.15169317548474	one_fixed_fit_per_cohort
scGPT	HER2ST	456	random	overall_mse	2.2597589357671866	2.7911329439488104	2.544173925419428	2.769168580120755	0.5313740081816238	0.22499465470132707	0.4234205121760939	42.34205121760939	one_fixed_fit_per_cohort
scGPT	HER2ST	456	random	abundance_pcc	0.8094982151630918	0.0043250384833021	0.7177775735333546	0.007569553767978058	0.8051731766797897	0.7102080197653765	0.882056233783133	88.20562337831332	one_fixed_fit_per_cohort
