## Supplementary material for "Pretrained gene representations transfer mean expression more broadly than spatial patterns in virtual spatial transcriptomics": Source Data: no_image_matched_gain_summary.tsv

representation	cohort	control	endpoint	n_paired_runs	no_image_pretrained	decoder_gain_mean	no_image_gain_mean	matched_gain_percent_mean	matched_gain_percent_min	matched_gain_percent_max	ratio_of_mean_gains_percent
Decima	Hippocampus	random	full_matrix_pcc	3	0.412569215722583	0.37125138784836603	0.4090805599960661	110.18596023337756	109.10878850079303	111.1051632366261	110.18963790733383
Decima	Hippocampus	random	overall_mse	3	2.084963467867015	0.48513326692132025	0.4474196034512075	92.22846378417096	91.34311140920774	93.14251620169486	92.22612299720332
Decima	Hippocampus	random	abundance_pcc	3	0.8220945475393041	0.7921443033997198	0.8151429749504763	102.90359156847299	102.64274016117793	103.28285959508916	102.90334367766718
Decima	DLPFC	random	full_matrix_pcc	3	0.4496617596922532	0.41775993714563897	0.45246322752669815	108.31819081896711	107.1080335957644	109.031213644633	108.30699339390243
Decima	DLPFC	random	overall_mse	3	2.525138976573189	0.7251314831350898	0.673842599031682	92.9653669596932	90.6145729284837	95.2630980005667	92.92695389784188
Decima	DLPFC	random	abundance_pcc	3	0.8305962430794845	0.8055007980268581	0.8357709963428942	103.77508272107006	102.46307504491178	104.96061750784195	103.75793523608984
Decima	NAc	random	full_matrix_pcc	3	0.4104631668748785	0.37006602695016133	0.40758853133794537	110.15171449808312	109.07457898627594	110.79661363468004	110.13940801240786
Decima	NAc	random	overall_mse	3	2.460761050299385	0.4975265967231362	0.5138036429588823	103.33312915790025	99.85416310180184	105.13400282018375	103.27159318576167
Decima	NAc	random	abundance_pcc	3	0.8023055678387112	0.7683383407518549	0.7966867053367522	103.69789830953279	103.04664976199038	104.22246738032273	103.68956787411612
Decima	HER2ST	random	full_matrix_pcc	3	0.3378280502385999	0.31957034193831185	0.33425224907929957	104.58799816984906	102.89370343437078	106.64164287530781	104.59426461540096
Decima	HER2ST	random	overall_mse	3	2.532575352126805	0.4497946171451967	0.2658562670415954	59.435793723609564	54.19269423924927	64.79332776918345	59.106146874091024
Decima	HER2ST	random	abundance_pcc	3	0.7193892011326294	0.7402470079420292	0.7117746980220045	96.14574524812154	94.88319990950413	97.07835112961818	96.15367443372976
scGPT	Hippocampus	random	full_matrix_pcc	3	0.4338755615214391	0.443716475841662	0.4313619110962637	97.21473193158525	95.56282412421344	98.04910071477582	97.21566238396635
scGPT	Hippocampus	random	overall_mse	3	2.098373002031852	0.679179002711498	0.48309004572497444	71.1359017273938	69.94650630671444	71.76565956496063	71.12853074025047
scGPT	Hippocampus	random	abundance_pcc	3	0.8664701837054506	0.9352966639953582	0.8614503039545934	92.10788372289446	91.17086628446623	93.46369468941904	92.10449872393309
scGPT	DLPFC	random	full_matrix_pcc	3	0.48636481191607905	0.4939522252576918	0.48009492268287807	97.1935860924347	96.71900675347096	97.5669766356066	97.19460671169475
scGPT	DLPFC	random	overall_mse	3	2.4825831638687603	1.0233173151714798	0.7621977230745235	74.48433564546399	74.20154084874223	74.8788138057296	74.48302806708593
scGPT	DLPFC	random	abundance_pcc	3	0.9011362758042629	0.9474017449558864	0.8895194308046157	93.89038712871128	93.07526940042074	94.5193229935119	93.89041507898365
scGPT	NAc	random	full_matrix_pcc	3	0.4421055839715221	0.4460771553174245	0.43607446978393377	97.75645733142882	95.60003610186703	99.75855525503228	97.75763331202808
scGPT	NAc	random	overall_mse	3	2.4466786508738836	0.8042986653596965	0.5716605952261493	71.07885166830494	70.60676866139372	71.35933042041222	71.07566129933743
scGPT	NAc	random	abundance_pcc	3	0.8664429080748415	0.9093719019450295	0.854623070676085	93.9781162679807	91.84700763657868	95.77090347302402	93.9794894529022
scGPT	HER2ST	random	full_matrix_pcc	3	0.33702803818560145	0.34596201566026125	0.3317101653620657	95.93203871674848	91.93515289589706	98.70927007886365	95.88051587946839
scGPT	HER2ST	random	overall_mse	3	2.544173925419428	0.5010366038710367	0.22336944227144473	44.66294442904631	42.34205121760939	46.53727943613237	44.58146182248562
scGPT	HER2ST	random	abundance_pcc	3	0.7177775735333546	0.8054993927940838	0.7064519583940752	87.74047580183995	84.56341012215275	90.45239390505377	87.70359912296931
