## Supplementary material for "Pretrained gene representations transfer mean expression more broadly than spatial patterns in virtual spatial transcriptomics": Source Data: PUBLIC_FILE_MANIFEST.tsv

path	bytes	sha256
CONTENTS.txt	9478	98a05e107d69e5e1061e37fa0bcb4329a4fd2e5e36d34dcc8feb83b0431abefc
README.txt	6550	049438581f305354aec99e5cfe88da1c01369113818c8fbdbff6941932944627
data_validation.json	3794	226aac7f48fdb870cd2e89f3c97041c52397c68f5f5c36dee5c2625d321f0f66
deepspotm_expression_scale.json	2658	35634360c16a39333a48a579127fe635c919550e9b8665bcd508401e44ba3787
evidence_manifest.json	34895	c514ca06b307c3271a83b05f303bc7dabedc350d9107712485ffd91b92f42071
extended_data_figure_10_absolute.tsv	3812	283ccc98a6ad8c5c6c80897ef657ca08ffc9cd4d45539d58e41e9ab7c8262e45
extended_data_figure_10_component_attribution.tsv	2999	e8634535647bdc0b988573d7c62f78cfc62aa0ff256928f636138d443f29cc39
extended_data_figure_10_design.tsv	507	eac6840979f14a82fe13f04504d5a09609f6407ea213139b129ac3a8233637be
extended_data_figure_10_individual_attribution.tsv	875	07a62a15c0f4de70584e4d9aa7f6f229c33ea7cb62f3d1d98afacec593a814a1
extended_data_figure_10_manifest.json	3167	198c0bd2a1b6f32c4dc385fc3881d8dd6f814c691c8b92d78bbaeae652e8e205
extended_data_figure_10_matched_pcc_effects.tsv	3590	43bead10c621fe7e4964d25cb9e48093e4be16bfb7560db0f98cd12a15665241
extended_data_figure_10_trainable_absolute.tsv	6042	6a6cd669aadd9fd7798eec084d579741032392dc6bdb5d0ab600231f51921bbd
extended_data_figure_10_trainable_attribution.tsv	1917	688b8428aca274e21dbed0cc6e55730dd8ecedf26041287239b4aee8e4156c79
extended_data_figure_1_absolute.tsv	21402	94d711c1a7b901426ff9f0445c28f00738eab00cf1366a1945d1a02b99669689
extended_data_figure_1_effects.tsv	14011	8b39694d57dd8fe33f3f048caff796d069ac601dec15f55c70b1256498d165aa
extended_data_figure_1_manifest.json	697	27a9cdf43408b7ef7b3180fb0b2a786dc42d86ff9517e6fd38fe7391cf876140
extended_data_figure_2_manifest.json	1051	80eea7a8f2108489cc459c83133054e24460fd88bf8c7aaa9691986a8d769ff7
extended_data_figure_3_manifest.json	2504	270141ba10090cb7137fc718844b92329fef0780f5307b36dd4d76c3582693a6
extended_data_figure_4_manifest.json	1974	e5c7c83c52ddab35ba8e7a09ae4a484b4c77092aa687b9c9e39383efb8fc3665
extended_data_figure_5_manifest.json	1643	3d33993c468a18f3c54acca6e3195ce35dc57481f56136180bd4136c40cb0ca9
extended_data_figure_6_manifest.json	1262	fb0ad5d13ffb0a2c2044541f073bc8fea888a8bb076f1ee50112e6cc28ddc48d
extended_data_figure_7_manifest.json	1623	fafaedc5006cb7b79820e1626977d4f53e42dec34fa40d3ee53e3fe5a6157cae
extended_data_figure_8_manifest.json	1097	6b07d64172c915a19dd30ad41ba47e13c3720b2349d9aa1da109eb979093ff25
extended_data_figure_8_primary_manifest.json	32353	9821516cf2ae59eccb2b389c79a1e81503de53bd6e8af643209f5f16d89370e1
extended_data_figure_8_primary_readouts.tsv	28812	98b3304faf4c85cd2732262c0012207def42ed0130be91ca1977232c2b29bd32
extended_data_figure_9_manifest.json	3587	ea10f7b1d6c771bf50149bc27f0d14c465750d63138c025637c35d02f3bcf2a5
external_model_absolute_per_run.tsv	16417	a96c3dab1e5f9340dcc864e6581d981414ed7656ae9e6968cf903ab338cab7aa
external_model_gene_eligibility.tsv	1608	b7da7308a1a8533a5bad7f91042a1d5607cd83cef0e6dad913f5ab1ebb326055
external_model_paired_effects.tsv	3538	89f44c87b29752463c42b18e0109a6113506af926c3ced48e6ea7a2e9447391d
external_model_per_gene.tsv.gz	339240	af43b32fdf5dd0ab362636669828c015e72f8fcb5c24791fee3fb03a3b353ad8
external_model_per_individual.tsv.gz	5520	b06a7b8deb3fd85118576308a8174ff7df9550e01a913d08834a356d6fe17c01
external_model_per_section.tsv.gz	18003	b64404f7f24b3bea4f1a1372656aab16d6492be4ff4b9dd99d7882e43352c8c4
figure_1_cohort_design.tsv	482	d32a2e9a922f0c0c505dd8eeb33f1e596855b28a509475077b6d2df06e06d05f
figure_1_decomposition.tsv.gz	157510	bbaad4908c97974799a3f65c04243c0c300a992b85d01d4951108852e325cc9d
figure_1_manifest.json	984	f25bfa9b691d9333c8d7e1260096ddbeed0b5fd9a5f563da4cd5353362f5a96c
figure_2_absolute.tsv	21402	94d711c1a7b901426ff9f0445c28f00738eab00cf1366a1945d1a02b99669689
figure_2_absolute_ablation_metrics.tsv	18370	f544fb570751dbdd7ce063d15672afd8338762f4bbe1765d84e3e64bb742e216
figure_2_component_strategy_effects.tsv	13867	ccddcacd9296427dfad69e53f9a9292bfe8efc3ae3dcb01939300e2794712b21
figure_2_dlpfc_map.tsv.gz	251574	070e55996a76f4579fa962b01598ebc574b37882e68de220fa49f6708659e44f
figure_2_gene_conditioning_gene_audit.tsv	496	f4bca22c78e7056842be5f7c4017d2386b15e12a71b6853da0016145b1cb9f81
figure_2_gene_conditioning_map_manifest.json	1253	d826ad7c3791a24c909454847d7901e32e9aef9c4840294ce873527039155ff4
figure_2_gene_conditioning_map_selection.tsv	1266	92c9ddfa1baa19950eafd85f38f88e42a6b419a6b534582e48f5b971e0f2a669
figure_2_gene_conditioning_maps.tsv.gz	151474	33835f0214ee93529d099df36ce939c19be90cf9fad13f6d54c1a9ead68fb916
figure_2_hippocampus_map.tsv.gz	162437	9dba704377d7c51bbc5e1440e33a1a15e618f45226726df53bbb1661eb2349bc
figure_2_manifest.json	1624	46ec5d9f7480bc98131e3a24c01337164a6559c6c01ce47dbcc711370500207c
figure_2_matched_effects.tsv	13004	0cd784dc976e65e0d7a62014ae4a51a4a6ef14aad9c7f0101063913a4b60cd36
figure_2_per_gene_graph_pcc.tsv.gz	1850089	2048a58262e0fecfdb103052f54f4394055412f2c477a9cba5fe715c6d1f40a3
figure_2_per_individual_graph_pcc.tsv	1061	613950fa51ad9941b36d0524338de51a973d1e47cbf884ca668eebfdb2dde72d
figure_2_topk_hvg_metrics.tsv	24380	75849a7ddcc400932c917bd5a947bef72e2004bfe870c33818d817045e685260
figure_3_absolute.tsv	11558	979066ff64ae744322746dda2e0f5c1e324b9eb1de068124861801c9e3c51375
figure_3_biological_bootstrap.tsv	4455	6b2ea820cd556765ee77adb0341eee15e79b2dfff8924f6e61a7003d299bb32d
figure_3_biological_individuals.tsv	2543	4ccf337553307411098c79bc4aadd99a22cd2d51379ed03c48c97e1ab38c93ff
figure_3_design.tsv	217	a176cefa73ba83f0c77b60e9a147ed2040a52717aa69c25e1e5fc7c55f95d21c
figure_3_fitted_target_capacity.tsv	2652	da2ec3c004b81d3650e9cbae8838f0d1504e0f7afb030e8118536717f72c5778
figure_3_gene_pcc_eligibility_audit.tsv	1326	b8e6590d1ab695cdd1d8fc297cc35fa9f81f9be397324aae3fb89262fc6c4cc9
figure_3_identity_effects.tsv	3110	c420971a9f653adec03aeb0a5503c809172ec09f2ccc2620cece76fa91c2349b
figure_3_manifest.json	3006	d44865b963a1547ef1be3320094d58024c4cea9f3392f25956fab8d53aa866e1
figure_3_mse_decomposition.tsv	2405	e5ed078f4847c2a47a25a924f43a9f062688bd3a7ee1787fd39e2e5c7de940e1
figure_3_paired_effects.tsv	13694	f3a3d0d82958af0b42983bcc2b82ddab92a9cd299c0963ba59d9ccdd687048b4
figure_3_pathway_readout_manifest.json	10154	e9529d9ff7cad8a85a5a256b03403bfce6231ae0856c81beb83fbeafbe648df4
figure_3_pathway_readout_per_run.tsv	24146	189730d9cbfc635b964b513a4af642468bdd970e3d2084b038c6423c0a23c7c0
figure_3_pathway_readout_per_section.tsv.gz	61384	0afb3b24f8bb15627bffa4739810afe1b53801d691e3f997551167b5fde81b27
figure_3_pathway_readout_summary.tsv	16592	8a2805fe26ad1f60c045831cb973aa39e127069b31c60d9aec1cd65dc7ccc3a4
figure_3_scale_calibration.json	856	669f742d7f5fd44a32d8a7b43084baa38bddefdd7db8c4d37216038a9c03316d
figure_3_spatial_display_metrics.tsv	339	064490a79fc521225359d8e6d3d9eeb18c7229ff165acc3eac22c25ac7e0a19c
figure_3_spatial_example.tsv.gz	202400	a87fa87cf119e81080322e49bce5f8b4acbb4129840ad26458223eeca6de4f52
figure_3_spatial_example_metrics.tsv	956	2a4a5412ef87ab22bf1c877f3501167d83c8a327940ca3dbe62fc0b1fc81459e
figure_3_spatial_example_selection_audit.tsv	5905947	1173d3bb7577cf39430f3493833fb5ca7d0bfcccbcb2b767ee947bfa805b2948
figure_3_spatial_example_selection_manifest.json	4405	bd00b21b291771dda17f2fab825a95ccb2b13a8821d4008c138ae3b0d4c590e3
figure_3_target_partition_effects.tsv	3910	3686528f2cc19b38c3d88e5fe8d8b93a475586b7c17a963df8c42f18a6b903dc
figure_4_architecture_absolute_per_run.tsv	68733	b97bb81cde867ff9c94b10749870e930c9eda07d964ce3ce42817e875048ec16
figure_4_architecture_effects.tsv	37187	a964474351641991480bd5a8b4380decc87c39f0def08d847ffb84cd2d1c26e8
figure_4_architecture_manifest.json	7754	0adcd2277292ee651f5aa6404f3d874d4abd54a1c5def4db499b6374cd64046c
figure_4_architecture_stability.tsv	7406	5a58c8d44efb5277c1013c8faeda527cd58b55e508e082666acfb0e2ca129451
figure_4_branch_effects.tsv	10873	e16456ff747f84caf23eca617ac42232db3c6f46824bdfd19dc1bb8db0b8dc2f
figure_4_branch_error_effects.tsv	13733	61463f98153545d5a4ba23ebe227a0a9f27fc616c06ba43d31c84f48036c06f2
figure_4_branch_intervention_per_run.tsv	23455	d06c881c42355fa8f0700deb3751fbf39b783e3c3012e42d8935c4ec1da4d979
figure_4_branch_reproduction.tsv	1830	2b6fc4830b1d1f28c831518a8631c6fff3a1249ed06de364ef95f4ab35c87afb
figure_4_display_details.json	5713	69749b8f77ada53d5d96fbce3ae702e2e2d09ef3aa195a093b0b43da593941ee
figure_4_dlpfc_map.tsv.gz	251574	7f8e77c169a0b69346711cd65bfccad28d0842d066f9f48457ce49c4f6f40302
figure_4_gene_only_retention_per_run.tsv	6412	ad21249d5b47f53e67576e3dc387d5477a3e3030810390cf67fb2a44812b290e
figure_4_gene_only_retention_summary.tsv	1362	5fb23a1d3dcaa19350317ec5667f8dd0bb70157ae080b5f79fd2ac54948fad29
figure_4_hippocampus_map.tsv.gz	162437	b27d639de1a83b0034a1ce917d983b209575cf9b2335c13e6ddc92bfd8e76d7e
figure_4_manifest.json	2410	ca255c306fc64b04b10fd662ecce2aeeb89ce6ca2b54f72ed72f52860faa90ec
figure_4_mechanism_bias_predictions.tsv.gz	3154476	1163324c5b91098bebc6011c0971cdf830758b09d8b52f195bf34392bef69a27
figure_4_mechanism_bias_summary.tsv	2834	4c1a360a08d2128126706171afb7fb7dd4b725991fa15d6f23f05ab63b6f5dcb
figure_4_mechanism_manifest.json	20645	583787a305f7b37c37ce5474fecebf0429d2ec547b46084a4b91f35f93ffaf72
figure_4_mechanism_mse_decomposition.tsv	4339	06eb3f4e7b6958f84091ae775852f4887286c58de563563954da16c76cc192ab
figure_4_per_gene_graph_effects.tsv.gz	866159	092665f234be41a4a21d6276f7d376faed0659f775440748f4fa514dc3df05d9
figure_4_per_individual_graph_effects.tsv	576	0ef9864604d44501559abb103d5577ea1c1832c87aecf76c22c8ae471e8f532f
figure_4_residual_only_per_run.tsv	10083	b539872b95e43961d5d81e2b3a27bda47388da838e5455b2bbd319f228daca38
figure_4_variance_decile_summary.tsv	27747	69d445a1a71e426836e5b0f283176f42ce874c26897a2d4cac6bf9e5bc7b89cc
figure_5_common_heldout_targets.tsv.gz	103277	bc1cd9ab91ce7d28eca4a81e559b5e6531a2e68744d2f86c0bad9d7e9883383b
figure_5_common_target_absolute_per_run.tsv	22543	e99e9a8b9cf3bf89213730739df3071a5d94e675743f9d1dfc2cd9bff6d56763
figure_5_gene_effect_concordance.tsv	1973	45e40d8d0854a8c89ad3b33902f6471e92e3b5d8cb78da232018e26a2bc0a28a
figure_5_gene_effects_technical_mean.tsv.gz	2054620	c06e65de92ccc6cb1c7f49b8b544e6e74a5ce7abb1548fcd0e3e1349d517ea5a
figure_5_manifest.json	3874	ff06487c1675e178e7f3ef4ab169fc6cfbdf748b02aed50903d24ef040b7dd75
figure_5_target_subset_summary.tsv	16718	e9e32968190332e17f1ae0570a714c8b0373c86292fcae72caa144f3387f3f4c
figure_5_variance_decile_summary.tsv	78606	8f82378c604d8d0c589c63da9f4a089b2a878f14b17de298e32930f2ec463e8d
figure_5_whole_human_gene_effects_technical_mean.tsv.gz	2060454	18a47dcd33aad0421a03e726c32c883d25a49de60dd56b34ed4e825317a3cd61
figure_5_within_representation_effects_per_run.tsv	68333	7e7042783a709303c004b86a32828963f48ea10a4450edba15566822cd754167
figure_5_within_representation_effects_summary.tsv	30492	45ab96e33cc027a68e5d5cefd1c0f6fcc96460a355b5abef5ecafaeecf729c11
figure_5c_display_summary.tsv	936	d6e790e948682c6dea749ca4684c21ba7c8e3cecf88c60b65c1c1ea9e0de2c0d
figure_5d_spatial_display_summary.tsv	894	fb7755d73e69f27740afe71ee22fdc78c8945724ca5b62dab94405d84143d790
figure_source_index.tsv	13894	eded47cef771620fef5910ad84073f949b437847af5f7d425e52a0efefe79437
frozen_evidence/frozen_benchmark_mean_sd.csv	1723	3d320a7ae94aacd9f0667beccb065536b121a53f7a7a52d1bed0c657dc74d9bb
frozen_evidence/frozen_benchmark_per_seed.csv	4084	68c2a290be56a26dd24b5c63b19aa4aa99fad221ee54dac57ff107ab268d5e94
frozen_evidence/frozen_her2_program_mean_sd.csv	420	eed0e3f5813641a12739e1904d2ac3566379510f907b77925c5d2ffc964a0b19
frozen_evidence/frozen_her2_program_per_seed.csv	1778	9b6f3404ab4f572153b06727d28fa20051eae9b411b682f3e06aeb28f9bb9411
gene_annotation_provenance.tsv	1891	e0765dced6b615c4c47d963a971d6a74d3afa7cc8e4babe42619f4ce427400f1
heldout_gene_benchmark_per_gene_per_run.tsv.gz	9318074	db6bdb0953e343ebabeaef3a4fd0e8d026f633772f4dd2dd24520386bb7957eb
no_image_common_reference_per_run.tsv	14751	a7683759f997a0460d484837cac3841b31a61469e9288732ff73ace6274b54a2
no_image_common_reference_summary.tsv	2622	cd382afd9e8502c93bb5f5fa34922e324cf698ff46d2057597d25be5871287fa
no_image_displayed_summary.tsv	1387	dfa86c19505220be5c2f97ac2f49c05df714709345151a8304fec97e616b6c6b
no_image_matched_gain_per_run.tsv	15671	3ee7989e6a1c06c73d677092723e212c1d9e080efd194545fc6b71fa651d1e8f
no_image_matched_gain_summary.tsv	4215	d31812682363919c2b39fbd1cb531f4e2a7c61f7eb01b439b744a1c67d8fd2af
recompute_no_image_gains.py	8010	8fd59a536df19a16c5587b9b45e725d9748cb750eea8ef73f0d449c4605c10c2
representation_scgpt_constant_pcc_audit.tsv	6532	dffcb00224622894de4841e369d90c1b87a3daff0b78ea577bb2e10d3b44447d
representation_scgpt_coverage.tsv	849	6b0b0243314e6397f47110e13969109142c1bb0a7b08e60068e32d2b008c4317
representation_scgpt_covered_vs_oov.tsv	2833	c89099b9098d01065d390706029a1ed08717758ae846ed1c807f82000fe350ff
representation_scgpt_decoder_absolute_per_run.tsv	10394	cce35ef27e1972d2f6c9b29399ae78b8ef85a1037f5b9c49d9d0862d741e6fd2
representation_scgpt_decoder_effects_per_run.tsv	23835	e37ae232b14be1145f2bcaee6172526db35541cd31cbda7dce1d23875ede7b32
representation_scgpt_decoder_effects_summary.tsv	11756	c46be718e291570100678efd980b4d0556365bc1f0ed6e07f4ddedd5c294fe72
representation_scgpt_no_image_absolute.tsv	7207	3b2e144e27a1a27392267c4ebe6b40d264865877f748b7963357bb0682d680ed
representation_scgpt_no_image_effects_summary.tsv	1907	3c4fcc89e9d4596d714d8dd7f17f2ef3cb80def808b3021b88a3537e76347a1b
representation_scgpt_oov_genes.tsv.gz	59364	54cd980a119613d79c8fd730db6cfd074b9b63521d669ab833b032c00e919227
representation_scgpt_per_individual_effects.tsv	30974	52a10b8221919499f055064ef27d40275ca285c7cd8e725f30799d2defd94cc4
representation_scgpt_provenance.json	2343	3d86459c7a5116f757cc7edad3c4a9ec297fe91b468df97d218be4d0199ba7ce
results_numerical_audit.tsv	7406	fda609be3529e763f0680297b501facc43c30b6c9cf4fed07ad7d29c6bf7b659
scgpt_execution_manifest.json	707	e20b6dbd2baaebdfc04956e50f62aa26f8b36828ed5daa278dd7d0ed461437a5
supp_figure_S6_pathway_maps_manifest.json	1865	0aeb28c1cc843997ddea8c91e5790424c969a00a2289756248acf42c61df802e
supp_historical_common_denominator_audit.tsv	2195	9f3b0ab8a4e0f039af47d4f3fe75777493122c39383f70062c211e9b8f58ff1a
supp_historical_partition_paired_effects.tsv	22071	617d725647cbf834a8dd2ecb6fbcce7b85acdfca106d78dbced4abbe10cafc2a
supp_historical_partition_per_run.tsv	18988	5113e5c82db9724038d9b73c21bc9ccdfdd28633ba59978a0c66cf16a90f474b
supp_pathway_map_epcam.tsv.gz	16916	b5b760ddb76d57aa6b6a8a3f043f43d2a7b2dd96e417399c715051092006bf77
supp_pathway_map_epcam_metrics.tsv	518	4c933eba3d8e8c740872b6fba1f8eaff49993f985a535e6a74e6087bf349d77b
supp_section_centered_constant_mean_audit.tsv	15245	c8167156dbe3c58e88bf8537ef310c041f36e050ab73672befb08c380fca43b1
supp_section_centered_manifest.json	874	aacebbb18a711e7c35059108ceabc40a0da714cf1f820e889846a263a9dd6b39
supp_section_centered_paired_effects.tsv	10696	414c440e89d8fa95d97173c6d499ebb16834532a01561c9740615af39ca49566
supp_section_centered_paired_effects_summary.tsv	12086	1b1315b6fb1308b957cae72c741391383af2390efe5f66090542aa692879d34c
supp_section_centered_per_individual.tsv	29310	b6ff1db82ed17a94899eb5eb6460ba1c1c53a956bc26eea204f4be3c22b941f9
supp_section_centered_per_run.tsv	34000	059d95b3aeaf9684532ad5e2dfbb13b107ad519ac40ec320e4ae58852a513bdb
supp_section_centered_per_section.tsv.gz	30981	be9ff73aca3bd3dda96ed70bad9a045e154b6ae8dfff4b27eeaf583ab35ff669
supp_stage2_alternative_abundance.tsv	664	ac64d0835e930cc3a11615a450756e7e299b4de01a4eb3277c8dc6ac4f4b6d68
supp_stage2_biological_hierarchical_bootstrap.tsv	4777	1ac887daabb600948e220c48e53a7daf1b86628250a6c846b0df4dbd8648527f
supp_stage2_biological_leave_one_out.tsv	8257	fa53184593d32f52eba57b19a782049e8e8b079ddff6ce69a25873c51c2bdacb
supp_stage2_covariate_residualized_abundance.tsv	975	9a5296f072a35b95d636e3ee1a5399c880964985bf8696d89bb40ace8a610a8d
supp_stage2_decima_pretraining_exact_identifier_audit.tsv	223	353831cd18353ff8af95b99c5d2b63491eb8f442c2fd7e4706106ceca37e96ea
supp_stage2_decima_pretraining_gene_partitions.tsv	569	ad3b753d0482b3982348ab6b4eb5ac8657d72cf3f2f0f164863aef96e07c86fd
supp_stage2_decima_related_tissue_supervision.tsv	638	82282a82934c78c9790f078f07a84f08c95ca95047f55ee0f830f591d7a891c8
supp_stage2_decoder_control_absolute.tsv	8371	e6e4138642e3691c8958592e8ab68bb757989c7ba7b25a9143e5802c4fd9de58
supp_stage2_decoder_control_effects.tsv	12291	7802fd5bb10a66b962f25f57231a2864f27eb94b4763cad2aed01f9530673bde
supp_stage2_decoder_control_effects_per_run.tsv	24402	f982db963a0517d6c3a38fa78a5862a8e8006061da567437a1e34a2e4bb5e8f2
supp_stage2_detection_sensitivity.tsv	2455	54e227bc39fad780c50793af5e4e9238a2f5060652a697b3fff30fcfc5a8359a
supp_stage2_fitted_target_capacity.tsv	2305	21d6c256e12b2a36c1292297e025b5808e28f371f7f091b635e58f3b8fc54c6e
supp_stage2_fitted_target_capacity_per_run.tsv	7083	d628edefcb965b0f52f68ede1c224ae1c8040ece9961b7fe840c0e9d3f18aa7a
supp_stage2_gene_cluster_bootstrap.tsv	2786	3ae519250d04d921c113a7841ab0cd3433f359b2a5cd10911294d8463e6327b9
supp_stage2_individual_bootstrap.tsv	4455	6b2ea820cd556765ee77adb0341eee15e79b2dfff8924f6e61a7003d299bb32d
supp_stage2_individual_effects.tsv	2664	36770b939e3c386f79932364bf925e82dea1051e58133a11402d1cb21f995d28
supp_stage2_mean_only_absolute.tsv	1051	069fe98d9f89efaddf9331750c441fa6192a1736fc494d3487492365a3bc9adc
supp_stage2_mean_only_cross_cohort.tsv	1497	f8abdf353649ad1252a390a4b2b75bb10242165b450cedd69bdd1f403b4d3a60
supp_stage2_mean_only_matched_controls.tsv	5713	348de6f9958624d0a870937ab5188f6f500fbd613c2b277544a65c5d90726fe6
supp_stage2_partition_absolute.tsv	7274	1a8c8aeac59c4bc43d10ccff4c6e87addab76d5061ff8f71875c8925a83d3dbf
supp_stage2_partition_effects.tsv	11445	8eecc12ddb8f469fa39f8f923995fda0b5867564b440ed02076ea1a43c4409f1
supp_stage2_partition_effects_per_run.tsv	9678	0f5ccd1f2fefc0f8c87d57835eafdcb3647ed351388d8732b723d5f59fffedd8
supp_stage2_partition_similarity.tsv	639	f31154117688b75f9fc7c27122f68ab17fb3461842bd2c9dfabdd1c30ddecbe9
supp_stage2_similarity_strata.tsv	2490	76b1dbc94a683fd296342aec17aff2ee603cff70c67391f71463a0186452c7a1
supp_stage2_simple_genomic_covariates.tsv	1050	c2591e8ab496367bd0249781912f02572d6bf6cc6ee46c50f6f650107b07f3ff
supp_stage3_partition_balance_categorical.tsv	13634	f9c639ea483ef5b0b8007019a8379574783c8f57d4faa850f1ab23ad1c80d144
supp_stage3_partition_balance_categorical_distance.tsv	525	295e703d4448baf1208fc03658a6f61e7dffb27d300405eeaf630a92030f1856
supp_stage3_partition_balance_numeric.tsv	6550	b8176d80b4f6baa8770b3808ae8d28bdc1365e2e503914e07d43758262fe0640
supp_table_16_scgpt_replication.tsv	6360	b4f84fa5a6b7f0f41649e52e463ae7727948efd98cb70dc97e8315631b63187f
supp_table_17_scgpt_checkpoint_sensitivity.tsv	2572	fd39b09eb1dbb98d5fa6d7164cf9f6421ab45aa59e46de725dfcb1684ee61761
supp_table_20_fusion_per_run.tsv	8421	e78d70dc2b56e6557377ca87b6e8196984d94fb3cefc0d9e5099cb48d589afba
supp_table_2_fitted_absolute_summary.tsv	19299	9f4ff7925cfb3207bbdabe9566a13682156a7fb9525606ec97ef1c1df84a623b
supp_table_2_fitted_effects_summary.tsv	21918	5ace7d9f3d6cdfd01bee3f1f2c3c21aa3ccac2cfe7e7bd28d2b2cafaf9fb82a2
supp_table_7_partition_effects_per_run.tsv	3105	c06b14061b74ef99e32f461095cfb1666a9a7a2e2ccdab40811b1b4b9eba844f
supp_training_defined_top50_hvg_absolute.tsv	4778	abbf1c1e63756c5cddb6b9473dbb1988754fa694399b20709a7300f02f3873ec
supp_training_defined_top50_hvg_effects.tsv	2664	9c3d848a3531d1a047ed53b081024aa9a838d8007dad37f4279b0bee1d06a6d7
supp_training_defined_top50_hvg_genes.tsv	13341	f3d632f259d32640da95a33a81b7804a8e883402631ad2751f79c2360b6c2f3c
supp_training_defined_top50_hvg_manifest.json	2392	eba2fcd8491fac655428e0ca26ca3bd9b9082aab4849b9e8f720f2d12dedf30c
supp_training_defined_top50_hvg_matched_absolute.tsv	8084	c44ab5c5ccc2f2c97e1da85677a853dc4aef45636c07fcf18380cf94194b1aed
supp_training_defined_top50_hvg_matched_effects.tsv	5341	6a4b737644cf3573e3d15c6837e4862bbff87b3c7f823aa51bec0a5207345132
supp_training_defined_top50_hvg_matched_summary.tsv	3254	395c5af028e26656ab5ac4a8c442cd78c95a1701948075c7c1df7138daacddbc
supp_training_defined_top50_hvg_per_gene.tsv.gz	56777	d3a6d3c5d1e5705f38c67b117edd486e85f4dabf852234c8171f6fe51c377cef
supp_training_defined_top50_hvg_per_gene_summary.tsv	2169	e1f6e5fac82ff3818e552bc2337fc399f34573cc6f219f13fe346ec1e16401d0
supp_training_defined_top50_hvg_per_gene_technical_mean.tsv.gz	13262	fcf85d6ef9a73ec0a9e654944f4dfc46745978d51da5d729b8590f52e58a2fa1
supp_training_defined_top50_hvg_section_centered_absolute.tsv	3458	ff5f9057bc01182b5d12e23c387b9089920dbcaa4be54f45463f90cbcd5e7022
supp_training_defined_top50_hvg_section_centered_effects.tsv	2174	53dd01447ecca3955b25b4c81352b3c1378636ea9fb414f2d027c81cbe51fc8f
supp_training_defined_top50_hvg_section_centered_per_gene.tsv.gz	24569	3b5732811ca594a452751ecbe2a9cce54c15e1668e0e6603db2e138571c99578
supp_training_defined_top50_hvg_section_centered_summary.tsv	1197	41958730796f6ada83af738665d6b57a1d953b982fabfba5caffb2ce78ee1a4f
supp_training_defined_top50_hvg_summary.tsv	1713	b81ca89877ae80fd5245c8125457191b9934f57f8fd9222544ba5f0c71c268a1
supp_training_only_partition_assignments.tsv.gz	256036	38819c9c58293cb13c17eea71feb69ae1c22ef5993399fbb7d40a93cf70138fa
supp_training_only_partition_cohorts.tsv	1584	f6ea71b5941dbd337b777300d62c901a3a8dcaee94cbd79bc7fed1401638341e
supp_training_only_partition_manifest.json	8955	7797af0a7019114decbe8fee68c03be6867e502a01448c2332ac7ed9b2b8d28d
supp_training_only_partition_paired_effects.tsv	7411	d896a8a3416858551e7d9251c36050b1e7ac74740c8bb3c121e18abca45ac1e3
supp_training_only_partition_paired_effects_summary.tsv	7938	c0e713ee5b6dea6af9bf924b2135a386990835de487be55a6922840228496a98
supp_training_only_partition_per_run.tsv	21794	5b9576d3c4ec9394ab92cda151689858ea0e0a7d8704d7ffcb605628191c5eb7
supplementary_robustness_audit.json	477	16ac68e9bbd3c9c484b83bc7ac6122294d2e93b0586d7260843fd699b46bbf77
supplementary_robustness_manifest.json	5784	ab13b51aff2b7d5ff7bcf6e26b1382b42d00629a6c8d91627b2869d120d2acac
validate_s4_s5_sources.py	2369	80218e1193eade1c781e4a775a0b0ae27d0a2709b309abbc5ae535f732263665
