## Supplementary material for "Pretrained gene representations transfer mean expression more broadly than spatial patterns in virtual spatial transcriptomics": Source Data: representation_scgpt_constant_pcc_audit.tsv

representation	cohort	seed	n_heldout_genes	predicted_gene_mean_std	predicted_gene_mean_range	observed_gene_mean_std	stored_raw_abundance_pcc	gene_mean_pcc_defined	publication_value	component_table
Decima-derived vectors	dlpfc	42	3680	7.101134451359766e-10	4.455084412491317e-09	0.9618558797984936	-0.05012123953096749	False	NA	experiments/multicohort_geneheldout_decima_clean_split/components/runs/dlpfc/seed_42/constant/gene_components.tsv.gz
Decima-derived vectors	dlpfc	123	3680	8.0490388001697e-11	5.049777263010924e-10	0.9618558797984936	0.0501212395308085	False	NA	experiments/multicohort_geneheldout_decima_clean_split/components/runs/dlpfc/seed_123/constant/gene_components.tsv.gz
Decima-derived vectors	dlpfc	456	3680	6.647128729663721e-11	4.1702519215647266e-10	0.9618558797984936	-0.050121239530501176	False	NA	experiments/multicohort_geneheldout_decima_clean_split/components/runs/dlpfc/seed_456/constant/gene_components.tsv.gz
Decima-derived vectors	her2st	42	3184	2.747812867232173e-10	1.491559542543541e-09	0.7574720653680556	0.03877931776676617	False	NA	experiments/multicohort_geneheldout_decima_clean_split/components/runs/her2st/seed_42/constant/gene_components.tsv.gz
Decima-derived vectors	her2st	123	3184	1.5689125951551938e-10	8.516324312424216e-10	0.7574720653680556	-0.03877931776676061	False	NA	experiments/multicohort_geneheldout_decima_clean_split/components/runs/her2st/seed_123/constant/gene_components.tsv.gz
Decima-derived vectors	her2st	456	3184	7.091129056270153e-11	3.8491854148503535e-10	0.7574720653680556	0.0387793177667687	False	NA	experiments/multicohort_geneheldout_decima_clean_split/components/runs/her2st/seed_456/constant/gene_components.tsv.gz
Decima-derived vectors	hippocampus_donor_disjoint	42	3680	1.8082402922999486e-09	1.1344473471730511e-08	0.7949737142191357	-0.04022028660356019	False	NA	experiments/multicohort_geneheldout_decima_clean_split/components/runs/hippocampus_donor_disjoint/seed_42/constant/gene_components.tsv.gz
Decima-derived vectors	hippocampus_donor_disjoint	123	3680	3.809381542287e-10	2.3899162093776742e-09	0.7949737142191357	-0.04022028660356018	False	NA	experiments/multicohort_geneheldout_decima_clean_split/components/runs/hippocampus_donor_disjoint/seed_123/constant/gene_components.tsv.gz
Decima-derived vectors	hippocampus_donor_disjoint	456	3680	1.2311861641280894e-10	7.724171857681482e-10	0.7949737142191357	-0.040220286603549385	False	NA	experiments/multicohort_geneheldout_decima_clean_split/components/runs/hippocampus_donor_disjoint/seed_456/constant/gene_components.tsv.gz
Decima-derived vectors	nac	42	3680	1.2866382598200663e-11	8.072065238451387e-11	0.8725596169042367	0.06122589164467925	False	NA	experiments/multicohort_geneheldout_decima_clean_split/components/runs/nac/seed_42/constant/gene_components.tsv.gz
Decima-derived vectors	nac	123	3680	5.0930040022488805e-14	3.1952218648712005e-13	0.8725596169042367	0.06122572251266153	False	NA	experiments/multicohort_geneheldout_decima_clean_split/components/runs/nac/seed_123/constant/gene_components.tsv.gz
Decima-derived vectors	nac	456	3680	6.484114119921698e-11	4.0679803969823064e-10	0.8725596169042367	0.06122589164465917	False	NA	experiments/multicohort_geneheldout_decima_clean_split/components/runs/nac/seed_456/constant/gene_components.tsv.gz
scGPT whole-human static gene-token vectors	dlpfc	42	3574	2.220446049250313e-16	0.0	0.970516557294716		False	NA	experiments/heldout_gene_second_stage/scgpt_whole_human_decoder/constant_gene_vector/components/runs/dlpfc/seed_42/decima/gene_components.tsv.gz
scGPT whole-human static gene-token vectors	dlpfc	123	3574	2.220446049250313e-16	0.0	0.970516557294716		False	NA	experiments/heldout_gene_second_stage/scgpt_whole_human_decoder/constant_gene_vector/components/runs/dlpfc/seed_123/decima/gene_components.tsv.gz
scGPT whole-human static gene-token vectors	dlpfc	456	3574	0.0	0.0	0.970516557294716		False	NA	experiments/heldout_gene_second_stage/scgpt_whole_human_decoder/constant_gene_vector/components/runs/dlpfc/seed_456/decima/gene_components.tsv.gz
scGPT whole-human static gene-token vectors	her2st	42	3179	2.3862919341059677e-10	1.323157694521626e-09	0.7578977747793253		False	NA	experiments/heldout_gene_second_stage/scgpt_whole_human_decoder/constant_gene_vector/components/runs/her2st/seed_42/decima/gene_components.tsv.gz
scGPT whole-human static gene-token vectors	her2st	123	3179	1.9610981204182595e-10	1.087395062882024e-09	0.7578977747793253		False	NA	experiments/heldout_gene_second_stage/scgpt_whole_human_decoder/constant_gene_vector/components/runs/her2st/seed_123/decima/gene_components.tsv.gz
scGPT whole-human static gene-token vectors	her2st	456	3179	2.7594211746623315e-10	1.5300514188965051e-09	0.7578977747793253		False	NA	experiments/heldout_gene_second_stage/scgpt_whole_human_decoder/constant_gene_vector/components/runs/her2st/seed_456/decima/gene_components.tsv.gz
scGPT whole-human static gene-token vectors	hippocampus_donor_disjoint	42	3574	1.1102230246251563e-16	0.0	0.8034186682528148		False	NA	experiments/heldout_gene_second_stage/scgpt_whole_human_decoder/constant_gene_vector/components/runs/hippocampus_donor_disjoint/seed_42/decima/gene_components.tsv.gz
scGPT whole-human static gene-token vectors	hippocampus_donor_disjoint	123	3574	5.551115123125783e-17	0.0	0.8034186682528148		False	NA	experiments/heldout_gene_second_stage/scgpt_whole_human_decoder/constant_gene_vector/components/runs/hippocampus_donor_disjoint/seed_123/decima/gene_components.tsv.gz
scGPT whole-human static gene-token vectors	hippocampus_donor_disjoint	456	3574	0.0	0.0	0.8034186682528148		False	NA	experiments/heldout_gene_second_stage/scgpt_whole_human_decoder/constant_gene_vector/components/runs/hippocampus_donor_disjoint/seed_456/decima/gene_components.tsv.gz
scGPT whole-human static gene-token vectors	nac	42	3574	0.0	0.0	0.8814236950692329		False	NA	experiments/heldout_gene_second_stage/scgpt_whole_human_decoder/constant_gene_vector/components/runs/nac/seed_42/decima/gene_components.tsv.gz
scGPT whole-human static gene-token vectors	nac	123	3574	2.220446049250313e-16	0.0	0.8814236950692329		False	NA	experiments/heldout_gene_second_stage/scgpt_whole_human_decoder/constant_gene_vector/components/runs/nac/seed_123/decima/gene_components.tsv.gz
scGPT whole-human static gene-token vectors	nac	456	3574	1.1102230246251563e-16	0.0	0.8814236950692329		False	NA	experiments/heldout_gene_second_stage/scgpt_whole_human_decoder/constant_gene_vector/components/runs/nac/seed_456/decima/gene_components.tsv.gz
