## Supplementary material for "Pretrained gene representations transfer mean expression more broadly than spatial patterns in virtual spatial transcriptomics": Source Data: representation_scgpt_coverage.tsv

cohort	downstream_partition	coverage_group	n_genes	fraction
dlpfc	held_out	OOV	106	0.0288043478260869
dlpfc	held_out	covered	3574	0.971195652173913
dlpfc	training	OOV	469	0.0318679078616565
dlpfc	training	covered	14248	0.9681320921383434
her2st	held_out	OOV	5	0.0015703517587939
her2st	held_out	covered	3179	0.998429648241206
her2st	training	OOV	21	0.0016496465043205
her2st	training	covered	12709	0.9983503534956796
hippocampus_donor_disjoint	held_out	OOV	106	0.0288043478260869
hippocampus_donor_disjoint	held_out	covered	3574	0.971195652173913
hippocampus_donor_disjoint	training	OOV	469	0.0318679078616565
hippocampus_donor_disjoint	training	covered	14248	0.9681320921383434
nac	held_out	OOV	106	0.0288043478260869
nac	held_out	covered	3574	0.971195652173913
nac	training	OOV	469	0.0318679078616565
nac	training	covered	14248	0.9681320921383434
