## Supplementary material for "Pretrained gene representations transfer mean expression more broadly than spatial patterns in virtual spatial transcriptomics": Source Data: representation_scgpt_covered_vs_oov.tsv

cohort	downstream_partition	coverage_group	n_genes	training_mean_log_expression_mean	training_mean_log_expression_median	training_spot_std_mean	training_spot_std_median	training_detection_fraction_mean	training_detection_fraction_median	protein_coding_fraction
hippocampus_donor_disjoint	training	covered	14248	0.419663648004285	0.1619750910164658	1.0773838559260434	0.9532530043670392	0.0695261456977897	0.028629036406094	0.9131807973048848
hippocampus_donor_disjoint	held_out	covered	3574	0.4197662985138083	0.1620334593497181	1.071835580733786	0.9548951481094216	0.0693811768265381	0.0285621701694287	0.9146614437604924
hippocampus_donor_disjoint	training	OOV	469	0.0360945203353907	0.0057641446610657	0.3022256139406742	0.1835527813478161	0.0062947263234135	0.0010081371066465	0.0533049040511727
hippocampus_donor_disjoint	held_out	OOV	106	0.0248490047878927	0.0044392420093349	0.2712815933395877	0.1589420852516934	0.0043780401573967	0.000766389943318	0.0471698113207547
dlpfc	training	covered	14248	0.5791293963887985	0.2277836262250866	1.1991923580259032	1.095471271532269	0.1002145788111948	0.0418986533636215	0.9131807973048848
dlpfc	held_out	covered	3574	0.5712123223155973	0.2264289287506555	1.1908645793902446	1.092513363830428	0.0989311124790649	0.0417130640060576	0.9146614437604924
dlpfc	training	OOV	469	0.0473237589031684	0.0077072430970497	0.3341872230629296	0.2043085034539812	0.0086356693448622	0.0014154281670205	0.0533049040511727
dlpfc	held_out	OOV	106	0.0348112065982334	0.0079621827636781	0.3005688068079154	0.2089897385727847	0.0064049571921221	0.0014698677119059	0.0471698113207547
nac	training	covered	14248	0.6700340408646595	0.299028578790156	1.29925125655025	1.252865531253491	0.1145872815451482	0.0543338244580088	0.9131807973048848
nac	held_out	covered	3574	0.6682485259234864	0.2927618530247743	1.2922112748269514	1.2470933315870938	0.1141902891589282	0.0532224794780046	0.9146614437604924
nac	training	OOV	469	0.0642416216481211	0.0102820899736954	0.3802334928958432	0.2355132208643796	0.011593995024726	0.0019280151547042	0.0533049040511727
nac	held_out	OOV	106	0.0330709404394365	0.0079826623257825	0.3163790812261358	0.2094877738739364	0.0060592606124629	0.0014649547463691	0.0471698113207547
her2st	training	covered	12709	0.8156404048912272	0.4495392846353683	1.439521956020004	1.4415921534232805	0.1490016584429408	0.0905637982195845	0.9981902588716658
her2st	held_out	covered	3179	0.8125170362947649	0.4395272501144635	1.4429013421303556	1.431062493853719	0.1485152470356746	0.0885459940652819	0.9974834853727588
her2st	training	OOV	21	0.2073790682765307	0.097739377517021	0.7883276251909253	0.7099037663112566	0.0416165041684329	0.0189910979228486	1.0
her2st	held_out	OOV	5	0.0691148432383551	0.0220785007986187	0.4689439788704863	0.341786524752084	0.0140059347181008	0.0042729970326409	0.8
