## Supplementary material for "Pretrained gene representations transfer mean expression more broadly than spatial patterns in virtual spatial transcriptomics": Source Data: representation_scgpt_decoder_absolute_per_run.tsv

cohort	seed	condition	full_matrix_pcc	overall_mse	abundance_pcc	abundance_rmse	abundance_mse	mean_gene_pcc	centered_full_matrix_pcc	centered_rmse	centered_mse	n_heldout_genes	n_eligible_gene_pcc
hippocampus_donor_disjoint	42	pretrained_gene_tokens	0.4981958554100986	1.9447277512439305	0.941778397631274	0.2885504441294448	0.0832613588072998	0.0990214686398677	0.1869710190545172	1.3643556693313623	1.86146639243663	3574	3391
hippocampus_donor_disjoint	123	pretrained_gene_tokens	0.4970965896152027	1.944478707954071	0.9366708253597842	0.2942254034839968	0.0865685880553207	0.1005594035059431	0.1921841202773903	1.363051767138266	1.85791011989875	3574	3391
hippocampus_donor_disjoint	456	pretrained_gene_tokens	0.5018764566226529	1.929947510266899	0.9405074087951696	0.2803903114346839	0.078618726746439	0.1036721392858747	0.2006518344970209	1.360635433729572	1.85132878352046	3574	3391
dlpfc	42	pretrained_gene_tokens	0.5338848479271519	2.3147093640300045	0.9543127036407648	0.2950084170222487	0.087029966113973	0.0887413843636671	0.1670212355122173	1.4925412550130837	2.227679397916031	3574	3493
dlpfc	123	pretrained_gene_tokens	0.5347373341134551	2.3118897525650186	0.9552738833234876	0.2924922956460122	0.0855517430122742	0.0878165599730552	0.1687383365723789	1.492091823432038	2.226338009552744	3574	3493
dlpfc	456	pretrained_gene_tokens	0.5323545544915069	2.3190502165261613	0.953921128183834	0.2949352593609745	0.0869868072143253	0.0847330626604297	0.1627621376517992	1.4940091731016365	2.232063409311836	3574	3493
nac	42	pretrained_gene_tokens	0.5030639787181476	2.237694258145412	0.9384375263064394	0.3121920377620577	0.097463868442026	0.082227179503457	0.185581031508164	1.462952627292964	2.140230389703386	3574	3452
nac	123	pretrained_gene_tokens	0.5023414236554038	2.2604146394665605	0.9354400759780418	0.3466938826153704	0.1201966482429202	0.0831548601781491	0.1859142052278227	1.4629483898017868	2.1402179912236403	3574	3452
nac	456	pretrained_gene_tokens	0.5031583967302271	2.236760436817137	0.9373468508325552	0.3166296312502138	0.1002543233856464	0.0817339157313126	0.1849330170504088	1.4616792101659963	2.1365061134314907	3574	3452
her2st	42	pretrained_gene_tokens	0.4077781939124446	2.2778895060747377	0.8209908020708532	0.5183379565316691	0.2686742371814266	0.0965033756360707	0.1566951873171355	1.4174679075355856	2.009215268893312	3179	3022
her2st	123	pretrained_gene_tokens	0.3939784572476371	2.280286307937654	0.7987463320609562	0.5162967142100402	0.2665622971040839	0.0946992051934814	0.1506093181169565	1.419057437468114	2.0137240108335703	3179	3022
her2st	456	pretrained_gene_tokens	0.3989644875858804	2.2597589357671866	0.8094982151630918	0.4983363055454315	0.2483390734246697	0.0936963307048897	0.1505384642288746	1.418245346314423	2.011419862342517	3179	3022
hippocampus_donor_disjoint	42	random_gene_vectors	0.0530854463033165	2.620232561526979	-0.0086241340707989	0.8404742845220604	0.7063970229428694	0.0868551031862856	0.0967539310064911	1.3834144493188256	1.9138355385841093	3574	3391
hippocampus_donor_disjoint	123	random_gene_vectors	0.0542664483587107	2.6188923689337056	0.0089308352537806	0.8372352533502625	0.7009628694524783	0.0775865312473181	0.087528977888087	1.3848933170035975	1.917929499481227	3574	3391
hippocampus_donor_disjoint	456	random_gene_vectors	0.058667579460941	2.6175660471387103	0.0127599386171717	0.8392949619675831	0.7044160331841668	0.0905592628833106	0.0971526412840853	1.383166661669715	1.913150013954544	3574	3391
dlpfc	42	random_gene_vectors	0.0373886371880455	3.342654726516977	0.0047437435811326	1.0325664507072236	1.0661934751261135	0.0786210663982976	0.08529472529027	1.508794635260499	2.276461251390862	3574	3493
dlpfc	123	random_gene_vectors	0.0419050242626215	3.3376752945967483	0.010918313930007	1.0309182697177897	1.0627924788379213	0.0783818316375306	0.087830319559437	1.5082714662018992	2.274882815758827	3574	3493
dlpfc	456	random_gene_vectors	0.0398263993083716	3.3352712575218986	0.0056404227692879	1.027270172553525	1.0552840074181489	0.0740035947649455	0.0819749349995321	1.5099626651357143	2.279987250103749	3574	3493
nac	42	random_gene_vectors	0.0569063639180464	3.0525121249608262	0.0276463234018786	0.9232875044950292	0.8524598159566584	0.0764967024687768	0.0878849863398578	1.4832573306760255	2.2000523090041684	3574	3452
nac	123	random_gene_vectors	0.0568809800642304	3.0566506038279457	0.0267492553500575	0.9253248492149906	0.8562260765747451	0.076102410510261	0.0896168021864357	1.4833827986238752	2.2004245272532	3574	3452
nac	456	random_gene_vectors	0.0565449891692282	3.038602601719427	0.0287131685300121	0.9182057790609588	0.8431018527009422	0.0750124314148879	0.08843991312312	1.4817222239740095	2.195500749018485	3574	3452
her2st	42	random_gene_vectors	0.0532987551117891	2.7519470941691293	0.0002348958648165	0.8456481052744786	0.7151207179543158	0.0951389503995677	0.097796813374937	1.4271742627355686	2.036826376214814	3179	3022
her2st	123	random_gene_vectors	0.0538224810863394	2.7779645232747483	0.0081772365645314	0.8594760795522558	0.7386991313225155	0.0942467420554065	0.0964144003307351	1.428028498298347	2.039265391952233	3179	3022
her2st	456	random_gene_vectors	0.0557138555670498	2.7911329439488104	0.0043250384833021	0.8640115466125219	0.746515952679762	0.0937151450800508	0.0977869153163063	1.4299010424742855	2.044616991269048	3179	3022
hippocampus_donor_disjoint	42	constant_gene_vector	0.1010206855197211	2.5495227863082195		0.8040812876284713	0.6465467171142605	0.09755284189536	0.1198139357828899	1.3794839865667017	1.9029760691939597	3574	3391
hippocampus_donor_disjoint	123	constant_gene_vector	0.1030583428440069	2.547959980149655		0.8040108947344025	0.6464335188516144	0.0999440765067817	0.1222306660054526	1.3789584697510076	1.9015264612980405	3574	3391
hippocampus_donor_disjoint	456	constant_gene_vector	0.1053043566896343	2.546843455006701		0.8040811338019743	0.6465464697362686	0.1020958125126457	0.1248945140805574	1.3785125988798337	1.9002969852704328	3574	3391
dlpfc	42	constant_gene_vector	0.077543073704858	3.213998116973272		0.9705191381399702	0.9419073974959504	0.0726573245073296	0.0931730613402252	1.5073455872749693	2.2720907194773217	3574	3493
dlpfc	123	constant_gene_vector	0.0825726071880389	3.2125769438661456		0.971076694551288	0.9429899467006552	0.077091308910566	0.0992163739064097	1.506514851292708	2.26958699716549	3574	3493
dlpfc	456	constant_gene_vector	0.0806407772928931	3.213302102110692		0.970940523392611	0.9427254999659176	0.0753773039814086	0.0968951542704129	1.5068432573246542	2.270576602144774	3574	3493
nac	42	constant_gene_vector	0.0877012049017115	2.9842330288494563		0.8897543271941797	0.7916627627607674	0.0781229052514205	0.1037616489001688	1.48073301647822	2.1925702660886888	3574	3452
nac	123	constant_gene_vector	0.0880048952896382	2.9714845749514507		0.8847870294052756	0.7828480874038121	0.078421281964589	0.104120953147376	1.4794040988004729	2.188636487547639	3574	3452
nac	456	constant_gene_vector	0.0873905739868123	2.96949952385016		0.8848271468371719	0.7829190797800101	0.0775066699281254	0.1033941331292571	1.4787090464557755	2.1865804440701497	3574	3452
her2st	42	constant_gene_vector	0.0938148170621814	2.612035082040892		0.7721801293215595	0.5962621521190604	0.0949871534317468	0.1089816673536398	1.4197791835077145	2.015772929921832	3179	3022
her2st	123	constant_gene_vector	0.0941542621047927	2.6263989000202748		0.7787656523439916	0.6064759412707629	0.0952814495863806	0.109375989787192	1.421239937079419	2.019922958749512	3179	3022
her2st	456	constant_gene_vector	0.0927845593615539	2.6500036471731305		0.791822276901047	0.6269825181967583	0.0934527086346633	0.1077848499891839	1.4223294727229596	2.023021128976372	3179	3022
hippocampus_donor_disjoint	42	identity_shuffled_gene_tokens	0.0474091993545666	2.633650565608755	-0.0024771832147726	0.8468097134680099	0.7170866908237731	0.0844119330738754	0.0922375968570136	1.3844001859234858	1.916563874784982	3574	3391
hippocampus_donor_disjoint	123	identity_shuffled_gene_tokens	0.0392875829370429	2.642219246327441	-0.0136566175692156	0.8496932969198706	0.7219786988305593	0.0794793110777583	0.0835505514762647	1.3857274434378797	1.9202405474968816	3574	3391
hippocampus_donor_disjoint	456	identity_shuffled_gene_tokens	0.0497014065025236	2.6352698105897083	0.0059090784951523	0.8494828967937281	0.7216211919450637	0.0890225496836147	0.095465064241255	1.383346890206735	1.9136486186446449	3574	3391
dlpfc	42	identity_shuffled_gene_tokens	0.0354714522114025	3.3598074073684296	0.0080684745061509	1.040102963450079	1.0818141745776364	0.0775048594889016	0.0834675414265825	1.5093022337460429	2.2779932327907937	3574	3493
dlpfc	123	identity_shuffled_gene_tokens	0.0188530982945841	3.389462216629654	-0.0217829835730361	1.0528430123028478	1.1084784085549344	0.0756427994382248	0.0774292145496495	1.5102926233265923	2.28098380807472	3574	3493
dlpfc	456	identity_shuffled_gene_tokens	0.0376245859720139	3.366042122468257	0.0098318701734052	1.0414963868777072	1.0847147238793189	0.0758168787806187	0.0816313346984288	1.5104063686931868	2.281327398588939	3574	3493
nac	42	identity_shuffled_gene_tokens	0.046337483897143	3.093214578434752	0.0084362037553455	0.9425728227926092	0.8884435262672278	0.0762253935177881	0.0867177657867205	1.4848471477453578	2.204771052167524	3574	3452
nac	123	identity_shuffled_gene_tokens	0.0384445498293985	3.1085009598759985	-0.0057394177379333	0.9506282101614996	0.9036939939548562	0.0768347829517741	0.0851233027378847	1.484859241113831	2.2048069659211422	3574	3452
nac	456	identity_shuffled_gene_tokens	0.0304427726052608	3.1108115350529952	-0.0226216109952161	0.9523001899346814	0.90687565174963	0.0764975068499806	0.0838260448507672	1.4845658905226689	2.203935883303365	3574	3452
her2st	42	identity_shuffled_gene_tokens	0.0572928510830675	2.752534741648208	0.0151763673114672	0.8472341988606032	0.7178057877189682	0.0947163890529738	0.0978686022057624	1.4264392570064943	2.03472895392924	3179	3022
her2st	123	identity_shuffled_gene_tokens	0.0560891337985835	2.7926679367483467	0.009736457684562	0.8659949673564222	0.7499472834866509	0.0934914780549219	0.0967603467940121	1.429237787515323	2.0427206532616955	3179	3022
her2st	456	identity_shuffled_gene_tokens	0.0462517185449045	2.8254711148870144	-0.018299695370517	0.8817929372014985	0.7775587840984459	0.0938855638005256	0.0959267905122761	1.4310528749101372	2.0479123307885687	3179	3022
