## Supplementary material for "Pretrained gene representations transfer mean expression more broadly than spatial patterns in virtual spatial transcriptomics": Source Data: representation_scgpt_decoder_effects_per_run.tsv

cohort	seed	contrast	endpoint	effect
hippocampus_donor_disjoint	42	pretrained_vs_random	full_matrix_pcc	0.445110409106782
hippocampus_donor_disjoint	42	pretrained_vs_random	overall_mse	0.6755048102830485
hippocampus_donor_disjoint	42	pretrained_vs_random	abundance_pcc	0.9504025317020732
hippocampus_donor_disjoint	42	pretrained_vs_random	abundance_rmse	0.5519238403926157
hippocampus_donor_disjoint	42	pretrained_vs_random	abundance_mse	0.6231356641355695
hippocampus_donor_disjoint	42	pretrained_vs_random	mean_gene_pcc	0.012166365453582
hippocampus_donor_disjoint	42	pretrained_vs_random	centered_full_matrix_pcc	0.090217088048026
hippocampus_donor_disjoint	42	pretrained_vs_random	centered_rmse	0.019058779987463
hippocampus_donor_disjoint	42	pretrained_vs_random	centered_mse	0.0523691461474793
hippocampus_donor_disjoint	42	pretrained_vs_constant	full_matrix_pcc	0.3971751698903775
hippocampus_donor_disjoint	42	pretrained_vs_constant	overall_mse	0.6047950350642892
hippocampus_donor_disjoint	42	pretrained_vs_constant	abundance_pcc
hippocampus_donor_disjoint	42	pretrained_vs_constant	abundance_rmse	0.5155308434990264
hippocampus_donor_disjoint	42	pretrained_vs_constant	abundance_mse	0.5632853583069606
hippocampus_donor_disjoint	42	pretrained_vs_constant	mean_gene_pcc	0.0014686267445076
hippocampus_donor_disjoint	42	pretrained_vs_constant	centered_full_matrix_pcc	0.0671570832716272
hippocampus_donor_disjoint	42	pretrained_vs_constant	centered_rmse	0.0151283172353389
hippocampus_donor_disjoint	42	pretrained_vs_constant	centered_mse	0.0415096767573293
hippocampus_donor_disjoint	42	pretrained_vs_identity_shuffled	full_matrix_pcc	0.450786656055532
hippocampus_donor_disjoint	42	pretrained_vs_identity_shuffled	overall_mse	0.6889228143648249
hippocampus_donor_disjoint	42	pretrained_vs_identity_shuffled	abundance_pcc	0.9442555808460468
hippocampus_donor_disjoint	42	pretrained_vs_identity_shuffled	abundance_rmse	0.5582592693385651
hippocampus_donor_disjoint	42	pretrained_vs_identity_shuffled	abundance_mse	0.6338253320164732
hippocampus_donor_disjoint	42	pretrained_vs_identity_shuffled	mean_gene_pcc	0.0146095355659922
hippocampus_donor_disjoint	42	pretrained_vs_identity_shuffled	centered_full_matrix_pcc	0.0947334221975035
hippocampus_donor_disjoint	42	pretrained_vs_identity_shuffled	centered_rmse	0.0200445165921232
hippocampus_donor_disjoint	42	pretrained_vs_identity_shuffled	centered_mse	0.0550974823483518
hippocampus_donor_disjoint	123	pretrained_vs_random	full_matrix_pcc	0.4428301412564919
hippocampus_donor_disjoint	123	pretrained_vs_random	overall_mse	0.6744136609796345
hippocampus_donor_disjoint	123	pretrained_vs_random	abundance_pcc	0.9277399901060036
hippocampus_donor_disjoint	123	pretrained_vs_random	abundance_rmse	0.5430098498662657
hippocampus_donor_disjoint	123	pretrained_vs_random	abundance_mse	0.6143942813971576
hippocampus_donor_disjoint	123	pretrained_vs_random	mean_gene_pcc	0.022972872258625
hippocampus_donor_disjoint	123	pretrained_vs_random	centered_full_matrix_pcc	0.1046551423893032
hippocampus_donor_disjoint	123	pretrained_vs_random	centered_rmse	0.0218415498653314
hippocampus_donor_disjoint	123	pretrained_vs_random	centered_mse	0.060019379582477
hippocampus_donor_disjoint	123	pretrained_vs_constant	full_matrix_pcc	0.3940382467711957
hippocampus_donor_disjoint	123	pretrained_vs_constant	overall_mse	0.6034812721955838
hippocampus_donor_disjoint	123	pretrained_vs_constant	abundance_pcc
hippocampus_donor_disjoint	123	pretrained_vs_constant	abundance_rmse	0.5097854912504056
hippocampus_donor_disjoint	123	pretrained_vs_constant	abundance_mse	0.5598649307962936
hippocampus_donor_disjoint	123	pretrained_vs_constant	mean_gene_pcc	0.0006153269991613
hippocampus_donor_disjoint	123	pretrained_vs_constant	centered_full_matrix_pcc	0.0699534542719377
hippocampus_donor_disjoint	123	pretrained_vs_constant	centered_rmse	0.0159067026127415
hippocampus_donor_disjoint	123	pretrained_vs_constant	centered_mse	0.0436163413992904
hippocampus_donor_disjoint	123	pretrained_vs_identity_shuffled	full_matrix_pcc	0.4578090066781597
hippocampus_donor_disjoint	123	pretrained_vs_identity_shuffled	overall_mse	0.6977405383733699
hippocampus_donor_disjoint	123	pretrained_vs_identity_shuffled	abundance_pcc	0.9503274429289998
hippocampus_donor_disjoint	123	pretrained_vs_identity_shuffled	abundance_rmse	0.5554678934358738
hippocampus_donor_disjoint	123	pretrained_vs_identity_shuffled	abundance_mse	0.6354101107752386
hippocampus_donor_disjoint	123	pretrained_vs_identity_shuffled	mean_gene_pcc	0.0210800924281847
hippocampus_donor_disjoint	123	pretrained_vs_identity_shuffled	centered_full_matrix_pcc	0.1086335688011255
hippocampus_donor_disjoint	123	pretrained_vs_identity_shuffled	centered_rmse	0.0226756762996136
hippocampus_donor_disjoint	123	pretrained_vs_identity_shuffled	centered_mse	0.0623304275981317
hippocampus_donor_disjoint	456	pretrained_vs_random	full_matrix_pcc	0.4432088771617118
hippocampus_donor_disjoint	456	pretrained_vs_random	overall_mse	0.6876185368718113
hippocampus_donor_disjoint	456	pretrained_vs_random	abundance_pcc	0.927747470177998
hippocampus_donor_disjoint	456	pretrained_vs_random	abundance_rmse	0.5589046505328992
hippocampus_donor_disjoint	456	pretrained_vs_random	abundance_mse	0.6257973064377278
hippocampus_donor_disjoint	456	pretrained_vs_random	mean_gene_pcc	0.0131128764025641
hippocampus_donor_disjoint	456	pretrained_vs_random	centered_full_matrix_pcc	0.1034991932129355
hippocampus_donor_disjoint	456	pretrained_vs_random	centered_rmse	0.022531227940143
hippocampus_donor_disjoint	456	pretrained_vs_random	centered_mse	0.0618212304340834
hippocampus_donor_disjoint	456	pretrained_vs_constant	full_matrix_pcc	0.3965720999330185
hippocampus_donor_disjoint	456	pretrained_vs_constant	overall_mse	0.6168959447398021
hippocampus_donor_disjoint	456	pretrained_vs_constant	abundance_pcc
hippocampus_donor_disjoint	456	pretrained_vs_constant	abundance_rmse	0.5236908223672905
hippocampus_donor_disjoint	456	pretrained_vs_constant	abundance_mse	0.5679277429898296
hippocampus_donor_disjoint	456	pretrained_vs_constant	mean_gene_pcc	0.0015763267732289
hippocampus_donor_disjoint	456	pretrained_vs_constant	centered_full_matrix_pcc	0.0757573204164634
hippocampus_donor_disjoint	456	pretrained_vs_constant	centered_rmse	0.0178771651502616
hippocampus_donor_disjoint	456	pretrained_vs_constant	centered_mse	0.0489682017499724
hippocampus_donor_disjoint	456	pretrained_vs_identity_shuffled	full_matrix_pcc	0.4521750501201292
hippocampus_donor_disjoint	456	pretrained_vs_identity_shuffled	overall_mse	0.7053223003228093
hippocampus_donor_disjoint	456	pretrained_vs_identity_shuffled	abundance_pcc	0.9345983303000174
hippocampus_donor_disjoint	456	pretrained_vs_identity_shuffled	abundance_rmse	0.5690925853590443
hippocampus_donor_disjoint	456	pretrained_vs_identity_shuffled	abundance_mse	0.6430024651986247
hippocampus_donor_disjoint	456	pretrained_vs_identity_shuffled	mean_gene_pcc	0.01464958960226
hippocampus_donor_disjoint	456	pretrained_vs_identity_shuffled	centered_full_matrix_pcc	0.1051867702557658
hippocampus_donor_disjoint	456	pretrained_vs_identity_shuffled	centered_rmse	0.0227114564771631
hippocampus_donor_disjoint	456	pretrained_vs_identity_shuffled	centered_mse	0.0623198351241844
dlpfc	42	pretrained_vs_random	full_matrix_pcc	0.4964962107391063
dlpfc	42	pretrained_vs_random	overall_mse	1.0279453624869723
dlpfc	42	pretrained_vs_random	abundance_pcc	0.9495689600596322
dlpfc	42	pretrained_vs_random	abundance_rmse	0.737558033684975
dlpfc	42	pretrained_vs_random	abundance_mse	0.9791635090121406
dlpfc	42	pretrained_vs_random	mean_gene_pcc	0.0101203179653695
dlpfc	42	pretrained_vs_random	centered_full_matrix_pcc	0.0817265102219472
dlpfc	42	pretrained_vs_random	centered_rmse	0.0162533802474154
dlpfc	42	pretrained_vs_random	centered_mse	0.0487818534748316
dlpfc	42	pretrained_vs_constant	full_matrix_pcc	0.4563417742222938
dlpfc	42	pretrained_vs_constant	overall_mse	0.8992887529432676
dlpfc	42	pretrained_vs_constant	abundance_pcc
dlpfc	42	pretrained_vs_constant	abundance_rmse	0.6755107211177214
dlpfc	42	pretrained_vs_constant	abundance_mse	0.8548774313819775
dlpfc	42	pretrained_vs_constant	mean_gene_pcc	0.0160840598563374
dlpfc	42	pretrained_vs_constant	centered_full_matrix_pcc	0.0738481741719921
dlpfc	42	pretrained_vs_constant	centered_rmse	0.0148043322618856
dlpfc	42	pretrained_vs_constant	centered_mse	0.0444113215612906
dlpfc	42	pretrained_vs_identity_shuffled	full_matrix_pcc	0.4984133957157493
dlpfc	42	pretrained_vs_identity_shuffled	overall_mse	1.0450980433384252
dlpfc	42	pretrained_vs_identity_shuffled	abundance_pcc	0.9462442291346138
dlpfc	42	pretrained_vs_identity_shuffled	abundance_rmse	0.7450945464278302
dlpfc	42	pretrained_vs_identity_shuffled	abundance_mse	0.9947842084636634
dlpfc	42	pretrained_vs_identity_shuffled	mean_gene_pcc	0.0112365248747655
dlpfc	42	pretrained_vs_identity_shuffled	centered_full_matrix_pcc	0.0835536940856347
dlpfc	42	pretrained_vs_identity_shuffled	centered_rmse	0.016760978732959
dlpfc	42	pretrained_vs_identity_shuffled	centered_mse	0.0503138348747627
dlpfc	123	pretrained_vs_random	full_matrix_pcc	0.4928323098508336
dlpfc	123	pretrained_vs_random	overall_mse	1.0257855420317297
dlpfc	123	pretrained_vs_random	abundance_pcc	0.9443555693934806
dlpfc	123	pretrained_vs_random	abundance_rmse	0.7384259740717775
dlpfc	123	pretrained_vs_random	abundance_mse	0.9772407358256472
dlpfc	123	pretrained_vs_random	mean_gene_pcc	0.0094347283355245
dlpfc	123	pretrained_vs_random	centered_full_matrix_pcc	0.0809080170129419
dlpfc	123	pretrained_vs_random	centered_rmse	0.0161796427698612
dlpfc	123	pretrained_vs_random	centered_mse	0.0485448062060833
dlpfc	123	pretrained_vs_constant	full_matrix_pcc	0.4521647269254162
dlpfc	123	pretrained_vs_constant	overall_mse	0.900687191301127
dlpfc	123	pretrained_vs_constant	abundance_pcc
dlpfc	123	pretrained_vs_constant	abundance_rmse	0.6785843989052757
dlpfc	123	pretrained_vs_constant	abundance_mse	0.8574382036883811
dlpfc	123	pretrained_vs_constant	mean_gene_pcc	0.0107252510624891
dlpfc	123	pretrained_vs_constant	centered_full_matrix_pcc	0.0695219626659692
dlpfc	123	pretrained_vs_constant	centered_rmse	0.01442302786067
dlpfc	123	pretrained_vs_constant	centered_mse	0.0432489876127464
dlpfc	123	pretrained_vs_identity_shuffled	full_matrix_pcc	0.515884235818871
dlpfc	123	pretrained_vs_identity_shuffled	overall_mse	1.077572464064636
dlpfc	123	pretrained_vs_identity_shuffled	abundance_pcc	0.9770568668965238
dlpfc	123	pretrained_vs_identity_shuffled	abundance_rmse	0.7603507166568356
dlpfc	123	pretrained_vs_identity_shuffled	abundance_mse	1.02292666554266
dlpfc	123	pretrained_vs_identity_shuffled	mean_gene_pcc	0.0121737605348303
dlpfc	123	pretrained_vs_identity_shuffled	centered_full_matrix_pcc	0.0913091220227293
dlpfc	123	pretrained_vs_identity_shuffled	centered_rmse	0.0182007998945543
dlpfc	123	pretrained_vs_identity_shuffled	centered_mse	0.0546457985219763
dlpfc	456	pretrained_vs_random	full_matrix_pcc	0.4925281551831352
dlpfc	456	pretrained_vs_random	overall_mse	1.0162210409957373
dlpfc	456	pretrained_vs_random	abundance_pcc	0.948280705414546
dlpfc	456	pretrained_vs_random	abundance_rmse	0.7323349131925504
dlpfc	456	pretrained_vs_random	abundance_mse	0.9682972002038236
dlpfc	456	pretrained_vs_random	mean_gene_pcc	0.0107294678954841
dlpfc	456	pretrained_vs_random	centered_full_matrix_pcc	0.0807872026522671
dlpfc	456	pretrained_vs_random	centered_rmse	0.0159534920340778
dlpfc	456	pretrained_vs_random	centered_mse	0.0479238407919138
dlpfc	456	pretrained_vs_constant	full_matrix_pcc	0.4517137771986137
dlpfc	456	pretrained_vs_constant	overall_mse	0.8942518855845303
dlpfc	456	pretrained_vs_constant	abundance_pcc
dlpfc	456	pretrained_vs_constant	abundance_rmse	0.6760052640316365
dlpfc	456	pretrained_vs_constant	abundance_mse	0.8557386927515923
dlpfc	456	pretrained_vs_constant	mean_gene_pcc	0.009355758679021
dlpfc	456	pretrained_vs_constant	centered_full_matrix_pcc	0.0658669833813863
dlpfc	456	pretrained_vs_constant	centered_rmse	0.0128340842230176
dlpfc	456	pretrained_vs_constant	centered_mse	0.0385131928329385
dlpfc	456	pretrained_vs_identity_shuffled	full_matrix_pcc	0.4947299685194929
dlpfc	456	pretrained_vs_identity_shuffled	overall_mse	1.0469919059420962
dlpfc	456	pretrained_vs_identity_shuffled	abundance_pcc	0.9440892580104286
dlpfc	456	pretrained_vs_identity_shuffled	abundance_rmse	0.7465611275167326
dlpfc	456	pretrained_vs_identity_shuffled	abundance_mse	0.9977279166649934
dlpfc	456	pretrained_vs_identity_shuffled	mean_gene_pcc	0.008916183879811
dlpfc	456	pretrained_vs_identity_shuffled	centered_full_matrix_pcc	0.0811308029533703
dlpfc	456	pretrained_vs_identity_shuffled	centered_rmse	0.0163971955915502
dlpfc	456	pretrained_vs_identity_shuffled	centered_mse	0.0492639892771031
nac	42	pretrained_vs_random	full_matrix_pcc	0.4461576148001011
nac	42	pretrained_vs_random	overall_mse	0.8148178668154142
nac	42	pretrained_vs_random	abundance_pcc	0.9107912029045608
nac	42	pretrained_vs_random	abundance_rmse	0.6110954667329715
nac	42	pretrained_vs_random	abundance_mse	0.7549959475146324
nac	42	pretrained_vs_random	mean_gene_pcc	0.0057304770346802
nac	42	pretrained_vs_random	centered_full_matrix_pcc	0.0976960451683062
nac	42	pretrained_vs_random	centered_rmse	0.0203047033830614
nac	42	pretrained_vs_random	centered_mse	0.0598219193007825
nac	42	pretrained_vs_constant	full_matrix_pcc	0.415362773816436
nac	42	pretrained_vs_constant	overall_mse	0.7465387707040443
nac	42	pretrained_vs_constant	abundance_pcc
nac	42	pretrained_vs_constant	abundance_rmse	0.577562289432122
nac	42	pretrained_vs_constant	abundance_mse	0.6941988943187414
nac	42	pretrained_vs_constant	mean_gene_pcc	0.0041042742520364
nac	42	pretrained_vs_constant	centered_full_matrix_pcc	0.0818193826079952
nac	42	pretrained_vs_constant	centered_rmse	0.0177803891852559
nac	42	pretrained_vs_constant	centered_mse	0.0523398763853029
nac	42	pretrained_vs_identity_shuffled	full_matrix_pcc	0.4567264948210044
nac	42	pretrained_vs_identity_shuffled	overall_mse	0.8555203202893402
nac	42	pretrained_vs_identity_shuffled	abundance_pcc	0.930001322551094
nac	42	pretrained_vs_identity_shuffled	abundance_rmse	0.6303807850305516
nac	42	pretrained_vs_identity_shuffled	abundance_mse	0.7909796578252017
nac	42	pretrained_vs_identity_shuffled	mean_gene_pcc	0.0060017859856688
nac	42	pretrained_vs_identity_shuffled	centered_full_matrix_pcc	0.0988632657214435
nac	42	pretrained_vs_identity_shuffled	centered_rmse	0.0218945204523937
nac	42	pretrained_vs_identity_shuffled	centered_mse	0.0645406624641382
nac	123	pretrained_vs_random	full_matrix_pcc	0.4454604435911733
nac	123	pretrained_vs_random	overall_mse	0.7962359643613852
nac	123	pretrained_vs_random	abundance_pcc	0.9086908206279842
nac	123	pretrained_vs_random	abundance_rmse	0.5786309665996202
nac	123	pretrained_vs_random	abundance_mse	0.7360294283318249
nac	123	pretrained_vs_random	mean_gene_pcc	0.007052449667888
nac	123	pretrained_vs_random	centered_full_matrix_pcc	0.096297403041387
nac	123	pretrained_vs_random	centered_rmse	0.0204344088220884
nac	123	pretrained_vs_random	centered_mse	0.0602065360295598
nac	123	pretrained_vs_constant	full_matrix_pcc	0.4143365283657655
nac	123	pretrained_vs_constant	overall_mse	0.7110699354848902
nac	123	pretrained_vs_constant	abundance_pcc
nac	123	pretrained_vs_constant	abundance_rmse	0.5380931467899053
nac	123	pretrained_vs_constant	abundance_mse	0.6626514391608919
nac	123	pretrained_vs_constant	mean_gene_pcc	0.0047335782135601
nac	123	pretrained_vs_constant	centered_full_matrix_pcc	0.0817932520804466
nac	123	pretrained_vs_constant	centered_rmse	0.016455708998686
nac	123	pretrained_vs_constant	centered_mse	0.0484184963239986
nac	123	pretrained_vs_identity_shuffled	full_matrix_pcc	0.4638968738260052
nac	123	pretrained_vs_identity_shuffled	overall_mse	0.848086320409438
nac	123	pretrained_vs_identity_shuffled	abundance_pcc	0.9411794937159752
nac	123	pretrained_vs_identity_shuffled	abundance_rmse	0.6039343275461292
nac	123	pretrained_vs_identity_shuffled	abundance_mse	0.783497345711936
nac	123	pretrained_vs_identity_shuffled	mean_gene_pcc	0.006320077226375
nac	123	pretrained_vs_identity_shuffled	centered_full_matrix_pcc	0.100790902489938
nac	123	pretrained_vs_identity_shuffled	centered_rmse	0.0219108513120442
nac	123	pretrained_vs_identity_shuffled	centered_mse	0.0645889746975019
nac	456	pretrained_vs_random	full_matrix_pcc	0.4466134075609989
nac	456	pretrained_vs_random	overall_mse	0.8018421649022898
nac	456	pretrained_vs_random	abundance_pcc	0.9086336823025432
nac	456	pretrained_vs_random	abundance_rmse	0.6015761478107449
nac	456	pretrained_vs_random	abundance_mse	0.7428475293152957
nac	456	pretrained_vs_random	mean_gene_pcc	0.0067214843164246
nac	456	pretrained_vs_random	centered_full_matrix_pcc	0.0964931039272888
nac	456	pretrained_vs_random	centered_rmse	0.0200430138080132
nac	456	pretrained_vs_random	centered_mse	0.0589946355869939
nac	456	pretrained_vs_constant	full_matrix_pcc	0.4157678227434147
nac	456	pretrained_vs_constant	overall_mse	0.7327390870330226
nac	456	pretrained_vs_constant	abundance_pcc
nac	456	pretrained_vs_constant	abundance_rmse	0.5681975155869581
nac	456	pretrained_vs_constant	abundance_mse	0.6826647563943636
nac	456	pretrained_vs_constant	mean_gene_pcc	0.0042272458031871
nac	456	pretrained_vs_constant	centered_full_matrix_pcc	0.0815388839211516
nac	456	pretrained_vs_constant	centered_rmse	0.0170298362897793
nac	456	pretrained_vs_constant	centered_mse	0.050074330638659
nac	456	pretrained_vs_identity_shuffled	full_matrix_pcc	0.4727156241249663
nac	456	pretrained_vs_identity_shuffled	overall_mse	0.8740510982358578
nac	456	pretrained_vs_identity_shuffled	abundance_pcc	0.9599684618277716
nac	456	pretrained_vs_identity_shuffled	abundance_rmse	0.6356705586844675
nac	456	pretrained_vs_identity_shuffled	abundance_mse	0.8066213283639837
nac	456	pretrained_vs_identity_shuffled	mean_gene_pcc	0.005236408881332
nac	456	pretrained_vs_identity_shuffled	centered_full_matrix_pcc	0.1011069721996415
nac	456	pretrained_vs_identity_shuffled	centered_rmse	0.0228866803566725
nac	456	pretrained_vs_identity_shuffled	centered_mse	0.0674297698718744
her2st	42	pretrained_vs_random	full_matrix_pcc	0.3544794388006554
her2st	42	pretrained_vs_random	overall_mse	0.4740575880943916
her2st	42	pretrained_vs_random	abundance_pcc	0.8207559062060366
her2st	42	pretrained_vs_random	abundance_rmse	0.3273101487428095
her2st	42	pretrained_vs_random	abundance_mse	0.4464464807728892
her2st	42	pretrained_vs_random	mean_gene_pcc	0.001364425236503
her2st	42	pretrained_vs_random	centered_full_matrix_pcc	0.0588983739421985
her2st	42	pretrained_vs_random	centered_rmse	0.0097063551999829
her2st	42	pretrained_vs_random	centered_mse	0.0276111073215026
her2st	42	pretrained_vs_constant	full_matrix_pcc	0.3139633768502632
her2st	42	pretrained_vs_constant	overall_mse	0.3341455759661542
her2st	42	pretrained_vs_constant	abundance_pcc
her2st	42	pretrained_vs_constant	abundance_rmse	0.2538421727898904
her2st	42	pretrained_vs_constant	abundance_mse	0.3275879149376338
her2st	42	pretrained_vs_constant	mean_gene_pcc	0.0015162222043239
her2st	42	pretrained_vs_constant	centered_full_matrix_pcc	0.0477135199634956
her2st	42	pretrained_vs_constant	centered_rmse	0.0023112759721286
her2st	42	pretrained_vs_constant	centered_mse	0.0065576610285202
her2st	42	pretrained_vs_identity_shuffled	full_matrix_pcc	0.350485342829377
her2st	42	pretrained_vs_identity_shuffled	overall_mse	0.4746452355734702
her2st	42	pretrained_vs_identity_shuffled	abundance_pcc	0.8058144347593859
her2st	42	pretrained_vs_identity_shuffled	abundance_rmse	0.3288962423289341
her2st	42	pretrained_vs_identity_shuffled	abundance_mse	0.4491315505375416
her2st	42	pretrained_vs_identity_shuffled	mean_gene_pcc	0.0017869865830968
her2st	42	pretrained_vs_identity_shuffled	centered_full_matrix_pcc	0.058826585111373
her2st	42	pretrained_vs_identity_shuffled	centered_rmse	0.0089713494709089
her2st	42	pretrained_vs_identity_shuffled	centered_mse	0.0255136850359285
her2st	123	pretrained_vs_random	full_matrix_pcc	0.3401559761612976
her2st	123	pretrained_vs_random	overall_mse	0.4976782153370944
her2st	123	pretrained_vs_random	abundance_pcc	0.7905690954964248
her2st	123	pretrained_vs_random	abundance_rmse	0.3431793653422156
her2st	123	pretrained_vs_random	abundance_mse	0.4721368342184315
her2st	123	pretrained_vs_random	mean_gene_pcc	0.0004524631380749
her2st	123	pretrained_vs_random	centered_full_matrix_pcc	0.0541949177862213
her2st	123	pretrained_vs_random	centered_rmse	0.0089710608302333
her2st	123	pretrained_vs_random	centered_mse	0.0255413811186628
her2st	123	pretrained_vs_constant	full_matrix_pcc	0.2998241951428443
her2st	123	pretrained_vs_constant	overall_mse	0.3461125920826209
her2st	123	pretrained_vs_constant	abundance_pcc
her2st	123	pretrained_vs_constant	abundance_rmse	0.2624689381339514
her2st	123	pretrained_vs_constant	abundance_mse	0.3399136441666789
her2st	123	pretrained_vs_constant	mean_gene_pcc	-0.0005822443928991
her2st	123	pretrained_vs_constant	centered_full_matrix_pcc	0.0412333283297644
her2st	123	pretrained_vs_constant	centered_rmse	0.0021824996113053
her2st	123	pretrained_vs_constant	centered_mse	0.0061989479159416
her2st	123	pretrained_vs_identity_shuffled	full_matrix_pcc	0.3378893234490536
her2st	123	pretrained_vs_identity_shuffled	overall_mse	0.5123816288106928
her2st	123	pretrained_vs_identity_shuffled	abundance_pcc	0.7890098743763941
her2st	123	pretrained_vs_identity_shuffled	abundance_rmse	0.349698253146382
her2st	123	pretrained_vs_identity_shuffled	abundance_mse	0.4833849863825669
her2st	123	pretrained_vs_identity_shuffled	mean_gene_pcc	0.0012077271385594
her2st	123	pretrained_vs_identity_shuffled	centered_full_matrix_pcc	0.0538489713229443
her2st	123	pretrained_vs_identity_shuffled	centered_rmse	0.010180350047209
her2st	123	pretrained_vs_identity_shuffled	centered_mse	0.0289966424281251
her2st	456	pretrained_vs_random	full_matrix_pcc	0.3432506320188306
her2st	456	pretrained_vs_random	overall_mse	0.5313740081816238
her2st	456	pretrained_vs_random	abundance_pcc	0.8051731766797897
her2st	456	pretrained_vs_random	abundance_rmse	0.3656752410670903
her2st	456	pretrained_vs_random	abundance_mse	0.4981768792550922
her2st	456	pretrained_vs_random	mean_gene_pcc	-1.881437516108864e-05
her2st	456	pretrained_vs_random	centered_full_matrix_pcc	0.0527515489125682
her2st	456	pretrained_vs_random	centered_rmse	0.0116556961598628
her2st	456	pretrained_vs_random	centered_mse	0.0331971289265315
her2st	456	pretrained_vs_constant	full_matrix_pcc	0.3061799282243265
her2st	456	pretrained_vs_constant	overall_mse	0.3902447114059439
her2st	456	pretrained_vs_constant	abundance_pcc
her2st	456	pretrained_vs_constant	abundance_rmse	0.2934859713556154
her2st	456	pretrained_vs_constant	abundance_mse	0.3786434447720885
her2st	456	pretrained_vs_constant	mean_gene_pcc	0.0002436220702263
her2st	456	pretrained_vs_constant	centered_full_matrix_pcc	0.0427536142396906
her2st	456	pretrained_vs_constant	centered_rmse	0.0040841264085369
her2st	456	pretrained_vs_constant	centered_mse	0.0116012666338556
her2st	456	pretrained_vs_identity_shuffled	full_matrix_pcc	0.3527127690409758
her2st	456	pretrained_vs_identity_shuffled	overall_mse	0.5657121791198279
her2st	456	pretrained_vs_identity_shuffled	abundance_pcc	0.8277979105336088
her2st	456	pretrained_vs_identity_shuffled	abundance_rmse	0.3834566316560669
her2st	456	pretrained_vs_identity_shuffled	abundance_mse	0.5292197106737762
her2st	456	pretrained_vs_identity_shuffled	mean_gene_pcc	-0.0001892330956359
her2st	456	pretrained_vs_identity_shuffled	centered_full_matrix_pcc	0.0546116737165984
her2st	456	pretrained_vs_identity_shuffled	centered_rmse	0.0128075285957145
her2st	456	pretrained_vs_identity_shuffled	centered_mse	0.0364924684460521
