## Supplementary material for "Pretrained gene representations transfer mean expression more broadly than spatial patterns in virtual spatial transcriptomics": Source Data: representation_scgpt_decoder_effects_summary.tsv

cohort	contrast	endpoint	mean_effect	min_effect	max_effect	n_runs
dlpfc	pretrained_vs_constant	abundance_mse	0.8560181092739837	0.8548774313819775	0.8574382036883811	3
dlpfc	pretrained_vs_constant	abundance_pcc				3
dlpfc	pretrained_vs_constant	abundance_rmse	0.6767001280182111	0.6755107211177214	0.6785843989052757	3
dlpfc	pretrained_vs_constant	centered_full_matrix_pcc	0.0697457067397825	0.0658669833813863	0.0738481741719921	3
dlpfc	pretrained_vs_constant	centered_mse	0.0420578340023252	0.0385131928329385	0.0444113215612906	3
dlpfc	pretrained_vs_constant	centered_rmse	0.0140204814485244	0.0128340842230176	0.0148043322618856	3
dlpfc	pretrained_vs_constant	full_matrix_pcc	0.4534067594487745	0.4517137771986137	0.4563417742222938	3
dlpfc	pretrained_vs_constant	mean_gene_pcc	0.0120550231992825	0.009355758679021	0.0160840598563374	3
dlpfc	pretrained_vs_constant	overall_mse	0.8980759432763082	0.8942518855845303	0.900687191301127	3
dlpfc	pretrained_vs_identity_shuffled	abundance_mse	1.0051462635571056	0.9947842084636634	1.02292666554266	3
dlpfc	pretrained_vs_identity_shuffled	abundance_pcc	0.955796784680522	0.9440892580104286	0.9770568668965238	3
dlpfc	pretrained_vs_identity_shuffled	abundance_rmse	0.7506687968671328	0.7450945464278302	0.7603507166568356	3
dlpfc	pretrained_vs_identity_shuffled	centered_full_matrix_pcc	0.0853312063539115	0.0811308029533703	0.0913091220227293	3
dlpfc	pretrained_vs_identity_shuffled	centered_mse	0.051407874224614	0.0492639892771031	0.0546457985219763	3
dlpfc	pretrained_vs_identity_shuffled	centered_rmse	0.0171196580730212	0.0163971955915502	0.0182007998945543	3
dlpfc	pretrained_vs_identity_shuffled	full_matrix_pcc	0.5030092000180377	0.4947299685194929	0.515884235818871	3
dlpfc	pretrained_vs_identity_shuffled	mean_gene_pcc	0.0107754897631356	0.008916183879811	0.0121737605348303	3
dlpfc	pretrained_vs_identity_shuffled	overall_mse	1.0565541377817191	1.0450980433384252	1.077572464064636	3
dlpfc	pretrained_vs_random	abundance_mse	0.9749004816805372	0.9682972002038236	0.9791635090121406	3
dlpfc	pretrained_vs_random	abundance_pcc	0.947401744955886	0.9443555693934806	0.9495689600596322	3
dlpfc	pretrained_vs_random	abundance_rmse	0.736106306983101	0.7323349131925504	0.7384259740717775	3
dlpfc	pretrained_vs_random	centered_full_matrix_pcc	0.0811405766290521	0.0807872026522671	0.0817265102219472	3
dlpfc	pretrained_vs_random	centered_mse	0.0484168334909429	0.0479238407919138	0.0487818534748316	3
dlpfc	pretrained_vs_random	centered_rmse	0.0161288383504514	0.0159534920340778	0.0162533802474154	3
dlpfc	pretrained_vs_random	full_matrix_pcc	0.4939522252576917	0.4925281551831352	0.4964962107391063	3
dlpfc	pretrained_vs_random	mean_gene_pcc	0.0100948380654594	0.0094347283355245	0.0107294678954841	3
dlpfc	pretrained_vs_random	overall_mse	1.0233173151714798	1.0162210409957373	1.0279453624869723	3
her2st	pretrained_vs_constant	abundance_mse	0.3487150012921338	0.3275879149376338	0.3786434447720885	3
her2st	pretrained_vs_constant	abundance_pcc				3
her2st	pretrained_vs_constant	abundance_rmse	0.2699323607598191	0.2538421727898904	0.2934859713556154	3
her2st	pretrained_vs_constant	centered_full_matrix_pcc	0.0439001541776502	0.0412333283297644	0.0477135199634956	3
her2st	pretrained_vs_constant	centered_mse	0.0081192918594391	0.0061989479159416	0.0116012666338556	3
her2st	pretrained_vs_constant	centered_rmse	0.0028593006639903	0.0021824996113053	0.0040841264085369	3
her2st	pretrained_vs_constant	full_matrix_pcc	0.3066558334058114	0.2998241951428443	0.3139633768502632	3
her2st	pretrained_vs_constant	mean_gene_pcc	0.0003925332938837	-0.0005822443928991	0.0015162222043239	3
her2st	pretrained_vs_constant	overall_mse	0.356834293151573	0.3341455759661542	0.3902447114059439	3
her2st	pretrained_vs_identity_shuffled	abundance_mse	0.4872454158646282	0.4491315505375416	0.5292197106737762	3
her2st	pretrained_vs_identity_shuffled	abundance_pcc	0.8075407398897964	0.7890098743763941	0.8277979105336088	3
her2st	pretrained_vs_identity_shuffled	abundance_rmse	0.3540170423771276	0.3288962423289341	0.3834566316560669	3
her2st	pretrained_vs_identity_shuffled	centered_full_matrix_pcc	0.0557624100503052	0.0538489713229443	0.058826585111373	3
her2st	pretrained_vs_identity_shuffled	centered_mse	0.0303342653033686	0.0255136850359285	0.0364924684460521	3
her2st	pretrained_vs_identity_shuffled	centered_rmse	0.0106530760379441	0.0089713494709089	0.0128075285957145	3
her2st	pretrained_vs_identity_shuffled	full_matrix_pcc	0.3470291451064689	0.3378893234490536	0.3527127690409758	3
her2st	pretrained_vs_identity_shuffled	mean_gene_pcc	0.0009351602086734	-0.0001892330956359	0.0017869865830968	3
her2st	pretrained_vs_identity_shuffled	overall_mse	0.517579681167997	0.4746452355734702	0.5657121791198279	3
her2st	pretrained_vs_random	abundance_mse	0.4722533980821377	0.4464464807728892	0.4981768792550922	3
her2st	pretrained_vs_random	abundance_pcc	0.8054993927940837	0.7905690954964248	0.8207559062060366	3
her2st	pretrained_vs_random	abundance_rmse	0.3453882517173718	0.3273101487428095	0.3656752410670903	3
her2st	pretrained_vs_random	centered_full_matrix_pcc	0.055281613546996	0.0527515489125682	0.0588983739421985	3
her2st	pretrained_vs_random	centered_mse	0.028783205788899	0.0255413811186628	0.0331971289265315	3
her2st	pretrained_vs_random	centered_rmse	0.010111037396693	0.0089710608302333	0.0116556961598628	3
her2st	pretrained_vs_random	full_matrix_pcc	0.3459620156602612	0.3401559761612976	0.3544794388006554	3
her2st	pretrained_vs_random	mean_gene_pcc	0.0005993579998056	-1.881437516108864e-05	0.001364425236503	3
her2st	pretrained_vs_random	overall_mse	0.5010366038710367	0.4740575880943916	0.5313740081816238	3
hippocampus_donor_disjoint	pretrained_vs_constant	abundance_mse	0.5636926773643612	0.5598649307962936	0.5679277429898296	3
hippocampus_donor_disjoint	pretrained_vs_constant	abundance_pcc				3
hippocampus_donor_disjoint	pretrained_vs_constant	abundance_rmse	0.5163357190389075	0.5097854912504056	0.5236908223672905	3
hippocampus_donor_disjoint	pretrained_vs_constant	centered_full_matrix_pcc	0.0709559526533428	0.0671570832716272	0.0757573204164634	3
hippocampus_donor_disjoint	pretrained_vs_constant	centered_mse	0.0446980733021974	0.0415096767573293	0.0489682017499724	3
hippocampus_donor_disjoint	pretrained_vs_constant	centered_rmse	0.016304061666114	0.0151283172353389	0.0178771651502616	3
hippocampus_donor_disjoint	pretrained_vs_constant	full_matrix_pcc	0.3959285055315306	0.3940382467711957	0.3971751698903775	3
hippocampus_donor_disjoint	pretrained_vs_constant	mean_gene_pcc	0.0012200935056326	0.0006153269991613	0.0015763267732289	3
hippocampus_donor_disjoint	pretrained_vs_constant	overall_mse	0.6083907506665583	0.6034812721955838	0.6168959447398021	3
hippocampus_donor_disjoint	pretrained_vs_identity_shuffled	abundance_mse	0.6374126359967788	0.6338253320164732	0.6430024651986247	3
hippocampus_donor_disjoint	pretrained_vs_identity_shuffled	abundance_pcc	0.9430604513583548	0.9345983303000174	0.9503274429289998	3
hippocampus_donor_disjoint	pretrained_vs_identity_shuffled	abundance_rmse	0.5609399160444943	0.5554678934358738	0.5690925853590443	3
hippocampus_donor_disjoint	pretrained_vs_identity_shuffled	centered_full_matrix_pcc	0.1028512537514649	0.0947334221975035	0.1086335688011255	3
hippocampus_donor_disjoint	pretrained_vs_identity_shuffled	centered_mse	0.059915915023556	0.0550974823483518	0.0623304275981317	3
hippocampus_donor_disjoint	pretrained_vs_identity_shuffled	centered_rmse	0.0218105497896333	0.0200445165921232	0.0227114564771631	3
hippocampus_donor_disjoint	pretrained_vs_identity_shuffled	full_matrix_pcc	0.4535902376179403	0.450786656055532	0.4578090066781597	3
hippocampus_donor_disjoint	pretrained_vs_identity_shuffled	mean_gene_pcc	0.0167797391988123	0.0146095355659922	0.0210800924281847	3
hippocampus_donor_disjoint	pretrained_vs_identity_shuffled	overall_mse	0.6973285510203348	0.6889228143648249	0.7053223003228093	3
hippocampus_donor_disjoint	pretrained_vs_random	abundance_mse	0.6211090839901516	0.6143942813971576	0.6257973064377278	3
hippocampus_donor_disjoint	pretrained_vs_random	abundance_pcc	0.9352966639953584	0.9277399901060036	0.9504025317020732	3
hippocampus_donor_disjoint	pretrained_vs_random	abundance_rmse	0.5512794469305935	0.5430098498662657	0.5589046505328992	3
hippocampus_donor_disjoint	pretrained_vs_random	centered_full_matrix_pcc	0.0994571412167549	0.090217088048026	0.1046551423893032	3
hippocampus_donor_disjoint	pretrained_vs_random	centered_mse	0.0580699187213466	0.0523691461474793	0.0618212304340834	3
hippocampus_donor_disjoint	pretrained_vs_random	centered_rmse	0.0211438525976458	0.019058779987463	0.022531227940143	3
hippocampus_donor_disjoint	pretrained_vs_random	full_matrix_pcc	0.443716475841662	0.4428301412564919	0.445110409106782	3
hippocampus_donor_disjoint	pretrained_vs_random	mean_gene_pcc	0.016084038038257	0.012166365453582	0.022972872258625	3
hippocampus_donor_disjoint	pretrained_vs_random	overall_mse	0.6791790027114981	0.6744136609796345	0.6876185368718113	3
nac	pretrained_vs_constant	abundance_mse	0.6798383632913323	0.6626514391608919	0.6941988943187414	3
nac	pretrained_vs_constant	abundance_pcc				3
nac	pretrained_vs_constant	abundance_rmse	0.5612843172696618	0.5380931467899053	0.577562289432122	3
nac	pretrained_vs_constant	centered_full_matrix_pcc	0.0817171728698645	0.0815388839211516	0.0818193826079952	3
nac	pretrained_vs_constant	centered_mse	0.0502775677826535	0.0484184963239986	0.0523398763853029	3
nac	pretrained_vs_constant	centered_rmse	0.0170886448245738	0.016455708998686	0.0177803891852559	3
nac	pretrained_vs_constant	full_matrix_pcc	0.4151557083085387	0.4143365283657655	0.4157678227434147	3
nac	pretrained_vs_constant	mean_gene_pcc	0.0043550327562612	0.0041042742520364	0.0047335782135601	3
nac	pretrained_vs_constant	overall_mse	0.7301159310739856	0.7110699354848902	0.7465387707040443	3
nac	pretrained_vs_identity_shuffled	abundance_mse	0.7936994439670405	0.783497345711936	0.8066213283639837	3
nac	pretrained_vs_identity_shuffled	abundance_pcc	0.9437164260316134	0.930001322551094	0.9599684618277716	3
nac	pretrained_vs_identity_shuffled	abundance_rmse	0.6233285570870494	0.6039343275461292	0.6356705586844675	3
nac	pretrained_vs_identity_shuffled	centered_full_matrix_pcc	0.100253713470341	0.0988632657214435	0.1011069721996415	3
nac	pretrained_vs_identity_shuffled	centered_mse	0.0655198023445048	0.0645406624641382	0.0674297698718744	3
nac	pretrained_vs_identity_shuffled	centered_rmse	0.0222306840403701	0.0218945204523937	0.0228866803566725	3
nac	pretrained_vs_identity_shuffled	full_matrix_pcc	0.4644463309239919	0.4567264948210044	0.4727156241249663	3
nac	pretrained_vs_identity_shuffled	mean_gene_pcc	0.0058527573644586	0.005236408881332	0.006320077226375	3
nac	pretrained_vs_identity_shuffled	overall_mse	0.8592192463115453	0.848086320409438	0.8740510982358578	3
nac	pretrained_vs_random	abundance_mse	0.7446243017205844	0.7360294283318249	0.7549959475146324	3
nac	pretrained_vs_random	abundance_pcc	0.9093719019450294	0.9086336823025432	0.9107912029045608	3
nac	pretrained_vs_random	abundance_rmse	0.5971008603811122	0.5786309665996202	0.6110954667329715	3
nac	pretrained_vs_random	centered_full_matrix_pcc	0.0968288507123273	0.096297403041387	0.0976960451683062	3
nac	pretrained_vs_random	centered_mse	0.059674363639112	0.0589946355869939	0.0602065360295598	3
nac	pretrained_vs_random	centered_rmse	0.0202607086710543	0.0200430138080132	0.0204344088220884	3
nac	pretrained_vs_random	full_matrix_pcc	0.4460771553174243	0.4454604435911733	0.4466134075609989	3
nac	pretrained_vs_random	mean_gene_pcc	0.0065014703396643	0.0057304770346802	0.007052449667888	3
nac	pretrained_vs_random	overall_mse	0.8042986653596964	0.7962359643613852	0.8148178668154142	3
