## Supplementary material for "Pretrained gene representations transfer mean expression more broadly than spatial patterns in virtual spatial transcriptomics": Source Data: representation_scgpt_no_image_absolute.tsv

cohort	display_cohort	condition	seed	selected_alpha	n_training_genes	n_heldout_genes	training_coverage	heldout_coverage	n_genes	abundance_pcc	abundance_rmse	abundance_mse	full_matrix_pcc	overall_mse	mean_gene_pcc	gene_centered_full_matrix_pcc	centered_rmse	centered_mse	decomposition_error
hippocampus_donor_disjoint	Hippocampus	scgpt_gene_token	42	0.01	14248	3574	0.9681320921383434	0.971195652173913	3574	0.8664701837054506	0.4117588831841056	0.16954537788102192	0.4338755615214391	2.098373002031852	0.0	NA	1.388822387546669	1.9288276241508302	0.0
hippocampus_donor_disjoint	Hippocampus	random	42	10000.0	14248	3574	0.9681320921383434	0.971195652173913	3574	-0.004945250800507583	0.8089041107409997	0.6543258603736875	-0.002476280786442167	2.5831534845245177	0.0	NA	1.388822387546669	1.9288276241508302	0.0
hippocampus_donor_disjoint	Hippocampus	random	123	10000.0	14248	3574	0.9681320921383434	0.971195652173913	3574	-0.0006298881588710421	0.8081273967043194	0.6530698893041005	-0.0003154096745228156	2.5818975134549307	0.0	NA	1.388822387546669	1.9288276241508302	0.0
hippocampus_donor_disjoint	Hippocampus	random	456	10000.0	14248	3574	0.9681320921383434	0.971195652173913	3574	0.020634778211949954	0.8065423244568142	0.6505105211402009	0.01033264173649119	2.579338145291031	0.0	NA	1.388822387546669	1.9288276241508302	0.0
hippocampus_donor_disjoint	Hippocampus	identity_shuffled_scgpt	42	10000.0	14248	3574	0.9681320921383434	0.971195652173913	3574	0.014412383406644021	0.8063091138949964	0.6501343871501342	0.007216844919784683	2.5789620113009644	0.0	NA	1.388822387546669	1.9288276241508302	0.0
hippocampus_donor_disjoint	Hippocampus	identity_shuffled_scgpt	123	10000.0	14248	3574	0.9681320921383434	0.971195652173913	3574	0.018271396917077094	0.8058234322845559	0.6493514040188622	0.009149204146039912	2.5781790281696924	0.0	NA	1.388822387546669	1.9288276241508302	0.0
hippocampus_donor_disjoint	Hippocampus	identity_shuffled_scgpt	456	10000.0	14248	3574	0.9681320921383434	0.971195652173913	3574	0.006140746446843218	0.8073346919704415	0.6517893048590077	0.0030749122853722327	2.580616929009838	0.0	NA	1.388822387546669	1.9288276241508302	0.0
dlpfc	DLPFC	scgpt_gene_token	42	0.01	14248	3574	0.9681320921383434	0.971195652173913	3574	0.9011362758042629	0.437106793204993	0.1910623486659525	0.48636481191607905	2.4825831638687603	0.0	NA	1.5137770031291953	2.2915208152028077	0.0
dlpfc	DLPFC	random	42	10000.0	14248	3574	0.9681320921383434	0.971195652173913	3574	0.0036101233993670475	0.9775339271639181	0.9555725787565124	0.0019484699875831164	3.24709339395932	0.0	NA	1.5137770031291953	2.2915208152028077	0.0
dlpfc	DLPFC	random	123	10000.0	14248	3574	0.9681320921383434	0.971195652173913	3574	0.012718957032110614	0.975813008038486	0.9522110266571183	0.0068647254702632644	3.243731841859926	0.0	NA	1.5137770031291953	2.2915208152028077	0.0
dlpfc	DLPFC	random	456	10000.0	14248	3574	0.9681320921383434	0.971195652173913	3574	0.018521454567463846	0.9757031361063659	0.9519966098077978	0.009996472241756486	3.2435174250106056	0.0	NA	1.5137770031291953	2.2915208152028077	0.0
dlpfc	DLPFC	identity_shuffled_scgpt	42	10000.0	14248	3574	0.9681320921383434	0.971195652173913	3574	0.018780308911055865	0.9748378669838823	0.9503088669056854	0.010136182125283487	3.2418296821084933	0.0	NA	1.5137770031291953	2.2915208152028077	0.0
dlpfc	DLPFC	identity_shuffled_scgpt	123	10000.0	14248	3574	0.9681320921383434	0.971195652173913	3574	0.010935036969051896	0.975556338674995	0.9517101699289615	0.005901901123669918	3.243230985131769	0.0	NA	1.5137770031291953	2.2915208152028077	0.0
dlpfc	DLPFC	identity_shuffled_scgpt	456	10000.0	14248	3574	0.9681320921383434	0.971195652173913	3574	0.002090310658003497	0.9771402495248622	0.95480306724151	0.0011281906825009404	3.246323882444318	0.0	NA	1.5137770031291953	2.2915208152028077	0.0
nac	NAc	scgpt_gene_token	42	0.01	14248	3574	0.9681320921383434	0.971195652173913	3574	0.8664429080748415	0.48948596357609114	0.23959650853801442	0.4421055839715221	2.4466786508738836	0.0	NA	1.485625168855142	2.207082142335869	0.0
nac	NAc	random	42	10000.0	14248	3574	0.9681320921383434	0.971195652173913	3574	-0.005830055699679842	0.90272535954856	0.8149130747720771	-0.002974806713370893	3.0219952171079463	0.0	NA	1.485625168855142	2.207082142335869	0.0
nac	NAc	random	123	10000.0	14248	3574	0.9681320921383434	0.971195652173913	3574	0.03183758065976731	0.8987686917515603	0.8077851612728111	0.016245239078823324	3.01486730360868	0.0	NA	1.485625168855142	2.207082142335869	0.0
nac	NAc	random	456	10000.0	14248	3574	0.9681320921383434	0.971195652173913	3574	0.009451987236181878	0.9005959556025127	0.811073075247603	0.004822910197312585	3.0181552175834723	0.0	NA	1.485625168855142	2.207082142335869	0.0
nac	NAc	identity_shuffled_scgpt	42	10000.0	14248	3574	0.9681320921383434	0.971195652173913	3574	0.026046898996600194	0.898061264230135	0.8065140343106283	0.013290523108009118	3.013596176646497	0.0	NA	1.485625168855142	2.207082142335869	0.0
nac	NAc	identity_shuffled_scgpt	123	10000.0	14248	3574	0.9681320921383434	0.971195652173913	3574	-0.022279728245260307	0.9024814722400089	0.8144728077364939	-0.011368310796707868	3.021554950072363	0.0	NA	1.485625168855142	2.207082142335869	0.0
nac	NAc	identity_shuffled_scgpt	456	10000.0	14248	3574	0.9681320921383434	0.971195652173913	3574	-0.0009396652123829784	0.9009023269963196	0.8116250027873835	-0.00047946752588898836	3.0187071451232526	0.0	NA	1.485625168855142	2.207082142335869	0.0
her2st	HER2ST	scgpt_gene_token	42	100.0	12709	3179	0.9983503534956795	0.9984296482412061	3179	0.7177775735333546	0.7163906727187836	0.5132155959584714	0.33702803818560145	2.544173925419428	0.0	NA	1.4251169529063068	2.030958329460957	-4.440892098500626e-16
her2st	HER2ST	random	42	10000.0	12709	3179	0.9983503534956795	0.9984296482412061	3179	0.023718390466552573	0.8566382552852445	0.7338291004181478	0.011136824139701016	2.7647874298791044	0.0	NA	1.4251169529063068	2.030958329460957	0.0
her2st	HER2ST	random	123	10000.0	12709	3179	0.9983503534956795	0.9984296482412061	3179	0.0026889011833076872	0.8589038151107503	0.7377157636118019	0.001262556987151117	2.7686740930727587	0.0	NA	1.4251169529063068	2.030958329460957	0.0
her2st	HER2ST	random	456	10000.0	12709	3179	0.9983503534956795	0.9984296482412061	3179	0.007569553767978058	0.8591916262742545	0.7382102506597982	0.0035542373437550128	2.769168580120755	0.0	NA	1.4251169529063068	2.030958329460957	0.0
her2st	HER2ST	identity_shuffled_scgpt	42	10000.0	12709	3179	0.9983503534956795	0.9984296482412061	3179	-0.007752770216381753	0.8577996267500626	0.7358201996525466	-0.003640265498500519	2.7667785291135036	0.0	NA	1.4251169529063068	2.030958329460957	4.440892098500626e-16
her2st	HER2ST	identity_shuffled_scgpt	123	10000.0	12709	3179	0.9983503534956795	0.9984296482412061	3179	-0.013773269318640695	0.8572755606397021	0.7349213868701157	-0.006467153766051263	2.7658797163310727	0.0	NA	1.4251169529063068	2.030958329460957	4.440892098500626e-16
her2st	HER2ST	identity_shuffled_scgpt	456	10000.0	12709	3179	0.9983503534956795	0.9984296482412061	3179	-0.030690682803395368	0.860305893376801	0.7401262301788556	-0.014410621057561142	2.7710845596398124	0.0	NA	1.4251169529063068	2.030958329460957	0.0
