## Supplementary material for "Pretrained gene representations transfer mean expression more broadly than spatial patterns in virtual spatial transcriptomics": Source Data: representation_scgpt_no_image_effects_summary.tsv

cohort	display_cohort	control	abundance_pcc_gain_mean	abundance_pcc_gain_min	abundance_pcc_gain_max	full_matrix_pcc_gain_mean	full_matrix_pcc_gain_min	full_matrix_pcc_gain_max	overall_mse_reduction_mean	overall_mse_reduction_min	overall_mse_reduction_max
hippocampus_donor_disjoint	Hippocampus	random	0.8614503039545935	0.8458354054935007	0.8714154345059582	0.43136191109626365	0.4235429197849479	0.43635184230788127	0.48309004572497444	0.48096514325917905	0.4847804824926656
hippocampus_donor_disjoint	Hippocampus	identity_shuffled_scgpt	0.8535286747819292	0.8481987867883735	0.8603294372586073	0.42739524107104016	0.42472635737539916	0.43080064923606687	0.48087965412831285	0.4798060261378403	0.4822439269779859
dlpfc	DLPFC	random	0.8895194308046158	0.882614821236799	0.8975261524048959	0.48009492268287807	0.47636833967432257	0.4844163419284959	0.7621977230745235	0.7609342611418453	0.7645102300905595
dlpfc	DLPFC	identity_shuffled_scgpt	0.8905343902915592	0.882355966893207	0.8990459651462595	0.4806427206055943	0.47622862979079555	0.48523662123357814	0.7612116860260998	0.759246518239733	0.7637407185755576
nac	NAc	random	0.854623070676085	0.8346053274150742	0.8722729637745213	0.43607446978393377	0.4258603448926988	0.445080390684893	0.5716605952261493	0.5681886527347966	0.5753165662340627
nac	NAc	identity_shuffled_scgpt	0.8655004062285224	0.8403960090782413	0.8887226363201017	0.44162466904305137	0.428815060863513	0.45347389476822997	0.5712741064068206	0.5669175257726136	0.5748762991984795
her2st	HER2ST	random	0.7064519583940752	0.694059183066802	0.7150886723500469	0.3317101653620657	0.32589121404590043	0.33576548119845034	0.22336944227144473	0.22061350445967642	0.22499465470132707
her2st	HER2ST	identity_shuffled_scgpt	0.7351831476461604	0.7255303437497364	0.74846825633675	0.3452007182929724	0.34066830368410195	0.3514386592431626	0.2237403429420349	0.22170579091164466	0.22691063422038438
