## Supplementary material for "Pretrained gene representations transfer mean expression more broadly than spatial patterns in virtual spatial transcriptomics": Source Data: representation_scgpt_per_individual_effects.tsv

cohort	individual	contrast	endpoint	technical_mean_effect
dlpfc	GSM9223406_Br5182-V12F14-053_C1	pretrained_vs_constant	abundance_mse	1.2332852247683754
dlpfc	GSM9223406_Br5182-V12F14-053_C1	pretrained_vs_constant	abundance_pcc
dlpfc	GSM9223406_Br5182-V12F14-053_C1	pretrained_vs_constant	centered_full_matrix_pcc	0.0410709550128322
dlpfc	GSM9223406_Br5182-V12F14-053_C1	pretrained_vs_constant	centered_mse	0.0200623534734796
dlpfc	GSM9223406_Br5182-V12F14-053_C1	pretrained_vs_constant	mean_within_section_gene_pcc	0.0060070534899802
dlpfc	GSM9223406_Br5182-V12F14-053_C1	pretrained_vs_constant	section_centered_rmse	0.0065496560747459
dlpfc	GSM9223406_Br5182-V12F14-053_C1	pretrained_vs_constant	total_mse	1.2533475782418546
dlpfc	GSM9223406_Br5182-V12F14-053_C1	pretrained_vs_identity_shuffled	abundance_mse	1.4460885431239436
dlpfc	GSM9223406_Br5182-V12F14-053_C1	pretrained_vs_identity_shuffled	abundance_pcc	0.957779352738619
dlpfc	GSM9223406_Br5182-V12F14-053_C1	pretrained_vs_identity_shuffled	centered_full_matrix_pcc	0.0573132779342889
dlpfc	GSM9223406_Br5182-V12F14-053_C1	pretrained_vs_identity_shuffled	centered_mse	0.0287390599329692
dlpfc	GSM9223406_Br5182-V12F14-053_C1	pretrained_vs_identity_shuffled	mean_within_section_gene_pcc	0.0100412794877781
dlpfc	GSM9223406_Br5182-V12F14-053_C1	pretrained_vs_identity_shuffled	section_centered_rmse	0.0093736182066352
dlpfc	GSM9223406_Br5182-V12F14-053_C1	pretrained_vs_identity_shuffled	total_mse	1.474827603056913
dlpfc	GSM9223406_Br5182-V12F14-053_C1	pretrained_vs_random	abundance_mse	1.413929881308814
dlpfc	GSM9223406_Br5182-V12F14-053_C1	pretrained_vs_random	abundance_pcc	0.9473370911608606
dlpfc	GSM9223406_Br5182-V12F14-053_C1	pretrained_vs_random	centered_full_matrix_pcc	0.0553597776148652
dlpfc	GSM9223406_Br5182-V12F14-053_C1	pretrained_vs_random	centered_mse	0.0271413327977387
dlpfc	GSM9223406_Br5182-V12F14-053_C1	pretrained_vs_random	mean_within_section_gene_pcc	0.010134561091277
dlpfc	GSM9223406_Br5182-V12F14-053_C1	pretrained_vs_random	section_centered_rmse	0.0088540150301169
dlpfc	GSM9223406_Br5182-V12F14-053_C1	pretrained_vs_random	total_mse	1.4410712141065531
dlpfc	GSM9223411_Br2378-V12F14-057_D1	pretrained_vs_constant	abundance_mse	1.3118970982796403
dlpfc	GSM9223411_Br2378-V12F14-057_D1	pretrained_vs_constant	abundance_pcc
dlpfc	GSM9223411_Br2378-V12F14-057_D1	pretrained_vs_constant	centered_full_matrix_pcc	0.0619649154473958
dlpfc	GSM9223411_Br2378-V12F14-057_D1	pretrained_vs_constant	centered_mse	0.0344086838829902
dlpfc	GSM9223411_Br2378-V12F14-057_D1	pretrained_vs_constant	mean_within_section_gene_pcc	0.0205659794519702
dlpfc	GSM9223411_Br2378-V12F14-057_D1	pretrained_vs_constant	section_centered_rmse	0.0111031293755633
dlpfc	GSM9223411_Br2378-V12F14-057_D1	pretrained_vs_constant	total_mse	1.346305782162631
dlpfc	GSM9223411_Br2378-V12F14-057_D1	pretrained_vs_identity_shuffled	abundance_mse	1.547682180952452
dlpfc	GSM9223411_Br2378-V12F14-057_D1	pretrained_vs_identity_shuffled	abundance_pcc	0.9525976257905416
dlpfc	GSM9223411_Br2378-V12F14-057_D1	pretrained_vs_identity_shuffled	centered_full_matrix_pcc	0.0786188991071115
dlpfc	GSM9223411_Br2378-V12F14-057_D1	pretrained_vs_identity_shuffled	centered_mse	0.0429004191605035
dlpfc	GSM9223411_Br2378-V12F14-057_D1	pretrained_vs_identity_shuffled	mean_within_section_gene_pcc	0.0230622183302762
dlpfc	GSM9223411_Br2378-V12F14-057_D1	pretrained_vs_identity_shuffled	section_centered_rmse	0.0138310001276872
dlpfc	GSM9223411_Br2378-V12F14-057_D1	pretrained_vs_identity_shuffled	total_mse	1.5905826001129564
dlpfc	GSM9223411_Br2378-V12F14-057_D1	pretrained_vs_random	abundance_mse	1.524619381932147
dlpfc	GSM9223411_Br2378-V12F14-057_D1	pretrained_vs_random	abundance_pcc	0.9399979543488516
dlpfc	GSM9223411_Br2378-V12F14-057_D1	pretrained_vs_random	centered_full_matrix_pcc	0.0782339880640462
dlpfc	GSM9223411_Br2378-V12F14-057_D1	pretrained_vs_random	centered_mse	0.0417923040377608
dlpfc	GSM9223411_Br2378-V12F14-057_D1	pretrained_vs_random	mean_within_section_gene_pcc	0.0248343985027787
dlpfc	GSM9223411_Br2378-V12F14-057_D1	pretrained_vs_random	section_centered_rmse	0.0134753889898507
dlpfc	GSM9223411_Br2378-V12F14-057_D1	pretrained_vs_random	total_mse	1.5664116859699082
dlpfc	GSM9223412_Br5373-V12D07-334_A1	pretrained_vs_constant	abundance_mse	1.025836577418924
dlpfc	GSM9223412_Br5373-V12D07-334_A1	pretrained_vs_constant	abundance_pcc
dlpfc	GSM9223412_Br5373-V12D07-334_A1	pretrained_vs_constant	centered_full_matrix_pcc	0.0647576950693257
dlpfc	GSM9223412_Br5373-V12D07-334_A1	pretrained_vs_constant	centered_mse	0.0355147017970636
dlpfc	GSM9223412_Br5373-V12D07-334_A1	pretrained_vs_constant	mean_within_section_gene_pcc	0.0154868444615712
dlpfc	GSM9223412_Br5373-V12D07-334_A1	pretrained_vs_constant	section_centered_rmse	0.0114010826035223
dlpfc	GSM9223412_Br5373-V12D07-334_A1	pretrained_vs_constant	total_mse	1.061351279215988
dlpfc	GSM9223412_Br5373-V12D07-334_A1	pretrained_vs_identity_shuffled	abundance_mse	1.2134169575737728
dlpfc	GSM9223412_Br5373-V12D07-334_A1	pretrained_vs_identity_shuffled	abundance_pcc	0.9442995293279508
dlpfc	GSM9223412_Br5373-V12D07-334_A1	pretrained_vs_identity_shuffled	centered_full_matrix_pcc	0.0788101631663023
dlpfc	GSM9223412_Br5373-V12D07-334_A1	pretrained_vs_identity_shuffled	centered_mse	0.0448105999205821
dlpfc	GSM9223412_Br5373-V12D07-334_A1	pretrained_vs_identity_shuffled	mean_within_section_gene_pcc	0.0150160115093159
dlpfc	GSM9223412_Br5373-V12D07-334_A1	pretrained_vs_identity_shuffled	section_centered_rmse	0.0143714892888441
dlpfc	GSM9223412_Br5373-V12D07-334_A1	pretrained_vs_identity_shuffled	total_mse	1.258227557494355
dlpfc	GSM9223412_Br5373-V12D07-334_A1	pretrained_vs_random	abundance_mse	1.1967579005309237
dlpfc	GSM9223412_Br5373-V12D07-334_A1	pretrained_vs_random	abundance_pcc	0.9364764462347164
dlpfc	GSM9223412_Br5373-V12D07-334_A1	pretrained_vs_random	centered_full_matrix_pcc	0.0760786470912415
dlpfc	GSM9223412_Br5373-V12D07-334_A1	pretrained_vs_random	centered_mse	0.041637590250123
dlpfc	GSM9223412_Br5373-V12D07-334_A1	pretrained_vs_random	mean_within_section_gene_pcc	0.0150811901713483
dlpfc	GSM9223412_Br5373-V12D07-334_A1	pretrained_vs_random	section_centered_rmse	0.0133582795965109
dlpfc	GSM9223412_Br5373-V12D07-334_A1	pretrained_vs_random	total_mse	1.2383954907810468
dlpfc	GSM9223413_Br5472-V12D07-334_B1	pretrained_vs_constant	abundance_mse	1.2279602321117091
dlpfc	GSM9223413_Br5472-V12D07-334_B1	pretrained_vs_constant	abundance_pcc
dlpfc	GSM9223413_Br5472-V12D07-334_B1	pretrained_vs_constant	centered_full_matrix_pcc	0.06116600629973
dlpfc	GSM9223413_Br5472-V12D07-334_B1	pretrained_vs_constant	centered_mse	0.0287277789534729
dlpfc	GSM9223413_Br5472-V12D07-334_B1	pretrained_vs_constant	mean_within_section_gene_pcc	0.019582854326454
dlpfc	GSM9223413_Br5472-V12D07-334_B1	pretrained_vs_constant	section_centered_rmse	0.0092784739823058
dlpfc	GSM9223413_Br5472-V12D07-334_B1	pretrained_vs_constant	total_mse	1.2566880110651817
dlpfc	GSM9223413_Br5472-V12D07-334_B1	pretrained_vs_identity_shuffled	abundance_mse	1.4457275850710165
dlpfc	GSM9223413_Br5472-V12D07-334_B1	pretrained_vs_identity_shuffled	abundance_pcc	0.9438657530070262
dlpfc	GSM9223413_Br5472-V12D07-334_B1	pretrained_vs_identity_shuffled	centered_full_matrix_pcc	0.0635457025691581
dlpfc	GSM9223413_Br5472-V12D07-334_B1	pretrained_vs_identity_shuffled	centered_mse	0.0309083880589149
dlpfc	GSM9223413_Br5472-V12D07-334_B1	pretrained_vs_identity_shuffled	mean_within_section_gene_pcc	0.0096068297149755
dlpfc	GSM9223413_Br5472-V12D07-334_B1	pretrained_vs_identity_shuffled	section_centered_rmse	0.0099805694891098
dlpfc	GSM9223413_Br5472-V12D07-334_B1	pretrained_vs_identity_shuffled	total_mse	1.476635973129931
dlpfc	GSM9223413_Br5472-V12D07-334_B1	pretrained_vs_random	abundance_mse	1.4093180361716735
dlpfc	GSM9223413_Br5472-V12D07-334_B1	pretrained_vs_random	abundance_pcc	0.9327194088011398
dlpfc	GSM9223413_Br5472-V12D07-334_B1	pretrained_vs_random	centered_full_matrix_pcc	0.0580409594581739
dlpfc	GSM9223413_Br5472-V12D07-334_B1	pretrained_vs_random	centered_mse	0.0286930974759639
dlpfc	GSM9223413_Br5472-V12D07-334_B1	pretrained_vs_random	mean_within_section_gene_pcc	0.0076008193264147
dlpfc	GSM9223413_Br5472-V12D07-334_B1	pretrained_vs_random	section_centered_rmse	0.009267487523975
dlpfc	GSM9223413_Br5472-V12D07-334_B1	pretrained_vs_random	total_mse	1.4380111336476364
dlpfc	GSM9223419_Br8514-V13M06-279_D1	pretrained_vs_constant	abundance_mse	0.8553758806277231
dlpfc	GSM9223419_Br8514-V13M06-279_D1	pretrained_vs_constant	abundance_pcc
dlpfc	GSM9223419_Br8514-V13M06-279_D1	pretrained_vs_constant	centered_full_matrix_pcc	0.052686752529568
dlpfc	GSM9223419_Br8514-V13M06-279_D1	pretrained_vs_constant	centered_mse	0.0277119966012967
dlpfc	GSM9223419_Br8514-V13M06-279_D1	pretrained_vs_constant	mean_within_section_gene_pcc	0.0057725129871561
dlpfc	GSM9223419_Br8514-V13M06-279_D1	pretrained_vs_constant	section_centered_rmse	0.0093072962786317
dlpfc	GSM9223419_Br8514-V13M06-279_D1	pretrained_vs_constant	total_mse	0.8830878772290195
dlpfc	GSM9223419_Br8514-V13M06-279_D1	pretrained_vs_identity_shuffled	abundance_mse	0.997023444132771
dlpfc	GSM9223419_Br8514-V13M06-279_D1	pretrained_vs_identity_shuffled	abundance_pcc	0.9459282523679076
dlpfc	GSM9223419_Br8514-V13M06-279_D1	pretrained_vs_identity_shuffled	centered_full_matrix_pcc	0.070378240256964
dlpfc	GSM9223419_Br8514-V13M06-279_D1	pretrained_vs_identity_shuffled	centered_mse	0.0392445017543135
dlpfc	GSM9223419_Br8514-V13M06-279_D1	pretrained_vs_identity_shuffled	mean_within_section_gene_pcc	0.0094042803221748
dlpfc	GSM9223419_Br8514-V13M06-279_D1	pretrained_vs_identity_shuffled	section_centered_rmse	0.013163388707265
dlpfc	GSM9223419_Br8514-V13M06-279_D1	pretrained_vs_identity_shuffled	total_mse	1.0362679458870836
dlpfc	GSM9223419_Br8514-V13M06-279_D1	pretrained_vs_random	abundance_mse	0.9618865876352848
dlpfc	GSM9223419_Br8514-V13M06-279_D1	pretrained_vs_random	abundance_pcc	0.9395618081457568
dlpfc	GSM9223419_Br8514-V13M06-279_D1	pretrained_vs_random	centered_full_matrix_pcc	0.0681020896434732
dlpfc	GSM9223419_Br8514-V13M06-279_D1	pretrained_vs_random	centered_mse	0.0365073640128158
dlpfc	GSM9223419_Br8514-V13M06-279_D1	pretrained_vs_random	mean_within_section_gene_pcc	0.0095395707477058
dlpfc	GSM9223419_Br8514-V13M06-279_D1	pretrained_vs_random	section_centered_rmse	0.0122489824731506
dlpfc	GSM9223419_Br8514-V13M06-279_D1	pretrained_vs_random	total_mse	0.9983939516480996
dlpfc	GSM9223420_Br5590-V13M06-280_A1	pretrained_vs_constant	abundance_mse	0.7553930882439367
dlpfc	GSM9223420_Br5590-V13M06-280_A1	pretrained_vs_constant	abundance_pcc
dlpfc	GSM9223420_Br5590-V13M06-280_A1	pretrained_vs_constant	centered_full_matrix_pcc	0.0658406276094086
dlpfc	GSM9223420_Br5590-V13M06-280_A1	pretrained_vs_constant	centered_mse	0.0402023870881615
dlpfc	GSM9223420_Br5590-V13M06-280_A1	pretrained_vs_constant	mean_within_section_gene_pcc	0.0065569548318033
dlpfc	GSM9223420_Br5590-V13M06-280_A1	pretrained_vs_constant	section_centered_rmse	0.0136554234002497
dlpfc	GSM9223420_Br5590-V13M06-280_A1	pretrained_vs_constant	total_mse	0.7955954753320985
dlpfc	GSM9223420_Br5590-V13M06-280_A1	pretrained_vs_identity_shuffled	abundance_mse	0.8862373327346488
dlpfc	GSM9223420_Br5590-V13M06-280_A1	pretrained_vs_identity_shuffled	abundance_pcc	0.9419020241596358
dlpfc	GSM9223420_Br5590-V13M06-280_A1	pretrained_vs_identity_shuffled	centered_full_matrix_pcc	0.0882735774022927
dlpfc	GSM9223420_Br5590-V13M06-280_A1	pretrained_vs_identity_shuffled	centered_mse	0.0529149486443571
dlpfc	GSM9223420_Br5590-V13M06-280_A1	pretrained_vs_identity_shuffled	mean_within_section_gene_pcc	0.0136780768128949
dlpfc	GSM9223420_Br5590-V13M06-280_A1	pretrained_vs_identity_shuffled	section_centered_rmse	0.0179472075793641
dlpfc	GSM9223420_Br5590-V13M06-280_A1	pretrained_vs_identity_shuffled	total_mse	0.9391522813790064
dlpfc	GSM9223420_Br5590-V13M06-280_A1	pretrained_vs_random	abundance_mse	0.8583177166022579
dlpfc	GSM9223420_Br5590-V13M06-280_A1	pretrained_vs_random	abundance_pcc	0.9371964553335742
dlpfc	GSM9223420_Br5590-V13M06-280_A1	pretrained_vs_random	centered_full_matrix_pcc	0.0860232715978679
dlpfc	GSM9223420_Br5590-V13M06-280_A1	pretrained_vs_random	centered_mse	0.0502471137454902
dlpfc	GSM9223420_Br5590-V13M06-280_A1	pretrained_vs_random	mean_within_section_gene_pcc	0.0142229331395793
dlpfc	GSM9223420_Br5590-V13M06-280_A1	pretrained_vs_random	section_centered_rmse	0.0170475499658258
dlpfc	GSM9223420_Br5590-V13M06-280_A1	pretrained_vs_random	total_mse	0.9085648303477486
dlpfc	GSM9223422_Br2720-V13M06-280_C1	pretrained_vs_constant	abundance_mse	0.6779145111745768
dlpfc	GSM9223422_Br2720-V13M06-280_C1	pretrained_vs_constant	abundance_pcc
dlpfc	GSM9223422_Br2720-V13M06-280_C1	pretrained_vs_constant	centered_full_matrix_pcc	0.0626178618410289
dlpfc	GSM9223422_Br2720-V13M06-280_C1	pretrained_vs_constant	centered_mse	0.0329744865514486
dlpfc	GSM9223422_Br2720-V13M06-280_C1	pretrained_vs_constant	mean_within_section_gene_pcc	0.0111078391197577
dlpfc	GSM9223422_Br2720-V13M06-280_C1	pretrained_vs_constant	section_centered_rmse	0.0112142107573701
dlpfc	GSM9223422_Br2720-V13M06-280_C1	pretrained_vs_constant	total_mse	0.7108889977260254
dlpfc	GSM9223422_Br2720-V13M06-280_C1	pretrained_vs_identity_shuffled	abundance_mse	0.8046013491976596
dlpfc	GSM9223422_Br2720-V13M06-280_C1	pretrained_vs_identity_shuffled	abundance_pcc	0.9386005020534915
dlpfc	GSM9223422_Br2720-V13M06-280_C1	pretrained_vs_identity_shuffled	centered_full_matrix_pcc	0.0767646658490808
dlpfc	GSM9223422_Br2720-V13M06-280_C1	pretrained_vs_identity_shuffled	centered_mse	0.0449343275544475
dlpfc	GSM9223422_Br2720-V13M06-280_C1	pretrained_vs_identity_shuffled	mean_within_section_gene_pcc	0.011340590756016
dlpfc	GSM9223422_Br2720-V13M06-280_C1	pretrained_vs_identity_shuffled	section_centered_rmse	0.0152604625635774
dlpfc	GSM9223422_Br2720-V13M06-280_C1	pretrained_vs_identity_shuffled	total_mse	0.8495356767521073
dlpfc	GSM9223422_Br2720-V13M06-280_C1	pretrained_vs_random	abundance_mse	0.7561911937429002
dlpfc	GSM9223422_Br2720-V13M06-280_C1	pretrained_vs_random	abundance_pcc	0.9287235105172984
dlpfc	GSM9223422_Br2720-V13M06-280_C1	pretrained_vs_random	centered_full_matrix_pcc	0.0748912194462868
dlpfc	GSM9223422_Br2720-V13M06-280_C1	pretrained_vs_random	centered_mse	0.0416271739433076
dlpfc	GSM9223422_Br2720-V13M06-280_C1	pretrained_vs_random	mean_within_section_gene_pcc	0.011181977737613
dlpfc	GSM9223422_Br2720-V13M06-280_C1	pretrained_vs_random	section_centered_rmse	0.0141426803176636
dlpfc	GSM9223422_Br2720-V13M06-280_C1	pretrained_vs_random	total_mse	0.797818367686208
dlpfc	GSM9223445_Br1578-V13F27-296_B1	pretrained_vs_constant	abundance_mse	0.5177287270538468
dlpfc	GSM9223445_Br1578-V13F27-296_B1	pretrained_vs_constant	abundance_pcc
dlpfc	GSM9223445_Br1578-V13F27-296_B1	pretrained_vs_constant	centered_full_matrix_pcc	0.0701315051429664
dlpfc	GSM9223445_Br1578-V13F27-296_B1	pretrained_vs_constant	centered_mse	0.0303304508047261
dlpfc	GSM9223445_Br1578-V13F27-296_B1	pretrained_vs_constant	mean_within_section_gene_pcc	0.0057570580459558
dlpfc	GSM9223445_Br1578-V13F27-296_B1	pretrained_vs_constant	section_centered_rmse	0.010996908105292
dlpfc	GSM9223445_Br1578-V13F27-296_B1	pretrained_vs_constant	total_mse	0.548059177858573
dlpfc	GSM9223445_Br1578-V13F27-296_B1	pretrained_vs_identity_shuffled	abundance_mse	0.5929681568034516
dlpfc	GSM9223445_Br1578-V13F27-296_B1	pretrained_vs_identity_shuffled	abundance_pcc	0.9358733416721084
dlpfc	GSM9223445_Br1578-V13F27-296_B1	pretrained_vs_identity_shuffled	centered_full_matrix_pcc	0.0894839787944462
dlpfc	GSM9223445_Br1578-V13F27-296_B1	pretrained_vs_identity_shuffled	centered_mse	0.0399796061634208
dlpfc	GSM9223445_Br1578-V13F27-296_B1	pretrained_vs_identity_shuffled	mean_within_section_gene_pcc	0.0145599060681368
dlpfc	GSM9223445_Br1578-V13F27-296_B1	pretrained_vs_identity_shuffled	section_centered_rmse	0.0144770335139846
dlpfc	GSM9223445_Br1578-V13F27-296_B1	pretrained_vs_identity_shuffled	total_mse	0.6329477629668724
dlpfc	GSM9223445_Br1578-V13F27-296_B1	pretrained_vs_random	abundance_mse	0.5691337266472404
dlpfc	GSM9223445_Br1578-V13F27-296_B1	pretrained_vs_random	abundance_pcc	0.932904581651438
dlpfc	GSM9223445_Br1578-V13F27-296_B1	pretrained_vs_random	centered_full_matrix_pcc	0.0866674826801704
dlpfc	GSM9223445_Br1578-V13F27-296_B1	pretrained_vs_random	centered_mse	0.0366345536938853
dlpfc	GSM9223445_Br1578-V13F27-296_B1	pretrained_vs_random	mean_within_section_gene_pcc	0.0135405124052585
dlpfc	GSM9223445_Br1578-V13F27-296_B1	pretrained_vs_random	section_centered_rmse	0.0132714494479443
dlpfc	GSM9223445_Br1578-V13F27-296_B1	pretrained_vs_random	total_mse	0.6057682803411257
dlpfc	GSM9223452_Br5224-V13M06-342_A1	pretrained_vs_constant	abundance_mse	0.7008046981091084
dlpfc	GSM9223452_Br5224-V13M06-342_A1	pretrained_vs_constant	abundance_pcc
dlpfc	GSM9223452_Br5224-V13M06-342_A1	pretrained_vs_constant	centered_full_matrix_pcc	0.0668978696685499
dlpfc	GSM9223452_Br5224-V13M06-342_A1	pretrained_vs_constant	centered_mse	0.0354177183923969
dlpfc	GSM9223452_Br5224-V13M06-342_A1	pretrained_vs_constant	mean_within_section_gene_pcc	0.0116164852151103
dlpfc	GSM9223452_Br5224-V13M06-342_A1	pretrained_vs_constant	section_centered_rmse	0.0120866243358455
dlpfc	GSM9223452_Br5224-V13M06-342_A1	pretrained_vs_constant	total_mse	0.7362224165015055
dlpfc	GSM9223452_Br5224-V13M06-342_A1	pretrained_vs_identity_shuffled	abundance_mse	0.8215609418422446
dlpfc	GSM9223452_Br5224-V13M06-342_A1	pretrained_vs_identity_shuffled	abundance_pcc	0.9465285892450964
dlpfc	GSM9223452_Br5224-V13M06-342_A1	pretrained_vs_identity_shuffled	centered_full_matrix_pcc	0.0824742242130879
dlpfc	GSM9223452_Br5224-V13M06-342_A1	pretrained_vs_identity_shuffled	centered_mse	0.0446722975498323
dlpfc	GSM9223452_Br5224-V13M06-342_A1	pretrained_vs_identity_shuffled	mean_within_section_gene_pcc	0.013791748314768
dlpfc	GSM9223452_Br5224-V13M06-342_A1	pretrained_vs_identity_shuffled	section_centered_rmse	0.0152285171826864
dlpfc	GSM9223452_Br5224-V13M06-342_A1	pretrained_vs_identity_shuffled	total_mse	0.8662332393920771
dlpfc	GSM9223452_Br5224-V13M06-342_A1	pretrained_vs_random	abundance_mse	0.7830366917045902
dlpfc	GSM9223452_Br5224-V13M06-342_A1	pretrained_vs_random	abundance_pcc	0.9384861539437868
dlpfc	GSM9223452_Br5224-V13M06-342_A1	pretrained_vs_random	centered_full_matrix_pcc	0.0805215952633253
dlpfc	GSM9223452_Br5224-V13M06-342_A1	pretrained_vs_random	centered_mse	0.0427596227604913
dlpfc	GSM9223452_Br5224-V13M06-342_A1	pretrained_vs_random	mean_within_section_gene_pcc	0.0143332590109804
dlpfc	GSM9223452_Br5224-V13M06-342_A1	pretrained_vs_random	section_centered_rmse	0.0145796175154574
dlpfc	GSM9223452_Br5224-V13M06-342_A1	pretrained_vs_random	total_mse	0.8257963144650818
dlpfc	GSM9223464_Br8218-V13F27-336_A1	pretrained_vs_constant	abundance_mse	0.4835028890366926
dlpfc	GSM9223464_Br8218-V13F27-336_A1	pretrained_vs_constant	abundance_pcc
dlpfc	GSM9223464_Br8218-V13F27-336_A1	pretrained_vs_constant	centered_full_matrix_pcc	0.0374383261105778
dlpfc	GSM9223464_Br8218-V13F27-336_A1	pretrained_vs_constant	centered_mse	0.0024820884566176
dlpfc	GSM9223464_Br8218-V13F27-336_A1	pretrained_vs_constant	mean_within_section_gene_pcc	0.0082904981586605
dlpfc	GSM9223464_Br8218-V13F27-336_A1	pretrained_vs_constant	section_centered_rmse	0.0009437838379461
dlpfc	GSM9223464_Br8218-V13F27-336_A1	pretrained_vs_constant	total_mse	0.4859849774933102
dlpfc	GSM9223464_Br8218-V13F27-336_A1	pretrained_vs_identity_shuffled	abundance_mse	0.5536079602113055
dlpfc	GSM9223464_Br8218-V13F27-336_A1	pretrained_vs_identity_shuffled	abundance_pcc	0.9196374320391584
dlpfc	GSM9223464_Br8218-V13F27-336_A1	pretrained_vs_identity_shuffled	centered_full_matrix_pcc	0.0501236519118084
dlpfc	GSM9223464_Br8218-V13F27-336_A1	pretrained_vs_identity_shuffled	centered_mse	0.0082322549804788
dlpfc	GSM9223464_Br8218-V13F27-336_A1	pretrained_vs_identity_shuffled	mean_within_section_gene_pcc	0.0100668059685293
dlpfc	GSM9223464_Br8218-V13F27-336_A1	pretrained_vs_identity_shuffled	section_centered_rmse	0.0031273168374807
dlpfc	GSM9223464_Br8218-V13F27-336_A1	pretrained_vs_identity_shuffled	total_mse	0.5618402151917847
dlpfc	GSM9223464_Br8218-V13F27-336_A1	pretrained_vs_random	abundance_mse	0.5215829543758176
dlpfc	GSM9223464_Br8218-V13F27-336_A1	pretrained_vs_random	abundance_pcc	0.9123313263847482
dlpfc	GSM9223464_Br8218-V13F27-336_A1	pretrained_vs_random	centered_full_matrix_pcc	0.048631786167934
dlpfc	GSM9223464_Br8218-V13F27-336_A1	pretrained_vs_random	centered_mse	0.0050758694474059
dlpfc	GSM9223464_Br8218-V13F27-336_A1	pretrained_vs_random	mean_within_section_gene_pcc	0.0108621174446398
dlpfc	GSM9223464_Br8218-V13F27-336_A1	pretrained_vs_random	section_centered_rmse	0.0019291383729251
dlpfc	GSM9223464_Br8218-V13F27-336_A1	pretrained_vs_random	total_mse	0.5266588238232234
her2st	G	pretrained_vs_constant	abundance_mse	0.3478379452629015
her2st	G	pretrained_vs_constant	abundance_pcc
her2st	G	pretrained_vs_constant	centered_full_matrix_pcc	0.0360381189028984
her2st	G	pretrained_vs_constant	centered_mse	0.0171819332266759
her2st	G	pretrained_vs_constant	mean_within_section_gene_pcc	-0.0003821229103748
her2st	G	pretrained_vs_constant	section_centered_rmse	0.0058229512281203
her2st	G	pretrained_vs_constant	total_mse	0.3650198784895768
her2st	G	pretrained_vs_identity_shuffled	abundance_mse	0.5401154586403928
her2st	G	pretrained_vs_identity_shuffled	abundance_pcc	0.7779864824138408
her2st	G	pretrained_vs_identity_shuffled	centered_full_matrix_pcc	0.0484866254748196
her2st	G	pretrained_vs_identity_shuffled	centered_mse	0.0317439842390584
her2st	G	pretrained_vs_identity_shuffled	mean_within_section_gene_pcc	0.0017405867069259
her2st	G	pretrained_vs_identity_shuffled	section_centered_rmse	0.0107397286640695
her2st	G	pretrained_vs_identity_shuffled	total_mse	0.5718594428794513
her2st	G	pretrained_vs_random	abundance_mse	0.5191467478859172
her2st	G	pretrained_vs_random	abundance_pcc	0.7729272232912096
her2st	G	pretrained_vs_random	centered_full_matrix_pcc	0.0480333878363436
her2st	G	pretrained_vs_random	centered_mse	0.0309462602984199
her2st	G	pretrained_vs_random	mean_within_section_gene_pcc	0.0010926521177614
her2st	G	pretrained_vs_random	section_centered_rmse	0.0104710840838043
her2st	G	pretrained_vs_random	total_mse	0.5500930081843367
her2st	H	pretrained_vs_constant	abundance_mse	0.3452216306901304
her2st	H	pretrained_vs_constant	abundance_pcc
her2st	H	pretrained_vs_constant	centered_full_matrix_pcc	0.0382101911010188
her2st	H	pretrained_vs_constant	centered_mse	0.0008948243965201
her2st	H	pretrained_vs_constant	mean_within_section_gene_pcc	-0.0011551106582097
her2st	H	pretrained_vs_constant	section_centered_rmse	0.0003334432301598
her2st	H	pretrained_vs_constant	total_mse	0.3461164550866504
her2st	H	pretrained_vs_identity_shuffled	abundance_mse	0.4470086972715212
her2st	H	pretrained_vs_identity_shuffled	abundance_pcc	0.781089103601357
her2st	H	pretrained_vs_identity_shuffled	centered_full_matrix_pcc	0.0471931042393113
her2st	H	pretrained_vs_identity_shuffled	centered_mse	0.0224781066978348
her2st	H	pretrained_vs_identity_shuffled	mean_within_section_gene_pcc	-0.0025236683065815
her2st	H	pretrained_vs_identity_shuffled	section_centered_rmse	0.0083661554619138
her2st	H	pretrained_vs_identity_shuffled	total_mse	0.469486803969356
her2st	H	pretrained_vs_random	abundance_mse	0.4361679559959806
her2st	H	pretrained_vs_random	abundance_pcc	0.7818339815553346
her2st	H	pretrained_vs_random	centered_full_matrix_pcc	0.0479936023244879
her2st	H	pretrained_vs_random	centered_mse	0.0209249424620776
her2st	H	pretrained_vs_random	mean_within_section_gene_pcc	-0.0025502434277401
her2st	H	pretrained_vs_random	section_centered_rmse	0.0077904378143958
her2st	H	pretrained_vs_random	total_mse	0.4570928984580583
hippocampus_donor_disjoint	Br2743	pretrained_vs_constant	abundance_mse	0.5948079522009947
hippocampus_donor_disjoint	Br2743	pretrained_vs_constant	abundance_pcc
hippocampus_donor_disjoint	Br2743	pretrained_vs_constant	centered_full_matrix_pcc	0.0840103386748642
hippocampus_donor_disjoint	Br2743	pretrained_vs_constant	centered_mse	0.0622090391592605
hippocampus_donor_disjoint	Br2743	pretrained_vs_constant	mean_within_section_gene_pcc	0.0006558749735612
hippocampus_donor_disjoint	Br2743	pretrained_vs_constant	section_centered_rmse	0.0224465531009525
hippocampus_donor_disjoint	Br2743	pretrained_vs_constant	total_mse	0.6570169913602545
hippocampus_donor_disjoint	Br2743	pretrained_vs_identity_shuffled	abundance_mse	0.6780642702566309
hippocampus_donor_disjoint	Br2743	pretrained_vs_identity_shuffled	abundance_pcc	0.9302798566964364
hippocampus_donor_disjoint	Br2743	pretrained_vs_identity_shuffled	centered_full_matrix_pcc	0.1194114284466349
hippocampus_donor_disjoint	Br2743	pretrained_vs_identity_shuffled	centered_mse	0.0781179039025022
hippocampus_donor_disjoint	Br2743	pretrained_vs_identity_shuffled	mean_within_section_gene_pcc	0.0221042050265723
hippocampus_donor_disjoint	Br2743	pretrained_vs_identity_shuffled	section_centered_rmse	0.0281286030513641
hippocampus_donor_disjoint	Br2743	pretrained_vs_identity_shuffled	total_mse	0.7561821741591329
hippocampus_donor_disjoint	Br2743	pretrained_vs_random	abundance_mse	0.6550328286256618
hippocampus_donor_disjoint	Br2743	pretrained_vs_random	abundance_pcc	0.9199682730141112
hippocampus_donor_disjoint	Br2743	pretrained_vs_random	centered_full_matrix_pcc	0.1163139829470035
hippocampus_donor_disjoint	Br2743	pretrained_vs_random	centered_mse	0.0764327323861561
hippocampus_donor_disjoint	Br2743	pretrained_vs_random	mean_within_section_gene_pcc	0.0209092670373865
hippocampus_donor_disjoint	Br2743	pretrained_vs_random	section_centered_rmse	0.0275278951646906
hippocampus_donor_disjoint	Br2743	pretrained_vs_random	total_mse	0.7314655610118178
hippocampus_donor_disjoint	Br8492	pretrained_vs_constant	abundance_mse	0.5374753493777983
hippocampus_donor_disjoint	Br8492	pretrained_vs_constant	abundance_pcc
hippocampus_donor_disjoint	Br8492	pretrained_vs_constant	centered_full_matrix_pcc	0.0622878697416634
hippocampus_donor_disjoint	Br8492	pretrained_vs_constant	centered_mse	0.0388932219978162
hippocampus_donor_disjoint	Br8492	pretrained_vs_constant	mean_within_section_gene_pcc	0.0023775748157651
hippocampus_donor_disjoint	Br8492	pretrained_vs_constant	section_centered_rmse	0.0143735122539862
hippocampus_donor_disjoint	Br8492	pretrained_vs_constant	total_mse	0.5763685713756146
hippocampus_donor_disjoint	Br8492	pretrained_vs_identity_shuffled	abundance_mse	0.6082360058071999
hippocampus_donor_disjoint	Br8492	pretrained_vs_identity_shuffled	abundance_pcc	0.9395157288648583
hippocampus_donor_disjoint	Br8492	pretrained_vs_identity_shuffled	centered_full_matrix_pcc	0.0924140817078297
hippocampus_donor_disjoint	Br8492	pretrained_vs_identity_shuffled	centered_mse	0.0508439293863269
hippocampus_donor_disjoint	Br8492	pretrained_vs_identity_shuffled	mean_within_section_gene_pcc	0.0119086418318903
hippocampus_donor_disjoint	Br8492	pretrained_vs_identity_shuffled	section_centered_rmse	0.0187595605382867
hippocampus_donor_disjoint	Br8492	pretrained_vs_identity_shuffled	total_mse	0.659079935193527
hippocampus_donor_disjoint	Br8492	pretrained_vs_random	abundance_mse	0.5963146996726167
hippocampus_donor_disjoint	Br8492	pretrained_vs_random	abundance_pcc	0.933990061758279
hippocampus_donor_disjoint	Br8492	pretrained_vs_random	centered_full_matrix_pcc	0.0873522095654419
hippocampus_donor_disjoint	Br8492	pretrained_vs_random	centered_mse	0.0487266919900571
hippocampus_donor_disjoint	Br8492	pretrained_vs_random	mean_within_section_gene_pcc	0.0107474663286074
hippocampus_donor_disjoint	Br8492	pretrained_vs_random	section_centered_rmse	0.017983584509952
hippocampus_donor_disjoint	Br8492	pretrained_vs_random	total_mse	0.645041391662674
nac	Br2743	pretrained_vs_constant	abundance_mse	0.5774689750378821
nac	Br2743	pretrained_vs_constant	abundance_pcc
nac	Br2743	pretrained_vs_constant	centered_full_matrix_pcc	0.0678920595670523
nac	Br2743	pretrained_vs_constant	centered_mse	0.0347262504734852
nac	Br2743	pretrained_vs_constant	mean_within_section_gene_pcc	0.0038257295212869
nac	Br2743	pretrained_vs_constant	section_centered_rmse	0.0121019777960682
nac	Br2743	pretrained_vs_constant	total_mse	0.6121952255113676
nac	Br2743	pretrained_vs_identity_shuffled	abundance_mse	0.6753307254953304
nac	Br2743	pretrained_vs_identity_shuffled	abundance_pcc	0.932247741802256
nac	Br2743	pretrained_vs_identity_shuffled	centered_full_matrix_pcc	0.0841213350560903
nac	Br2743	pretrained_vs_identity_shuffled	centered_mse	0.0439676582288569
nac	Br2743	pretrained_vs_identity_shuffled	mean_within_section_gene_pcc	0.0047953184685613
nac	Br2743	pretrained_vs_identity_shuffled	section_centered_rmse	0.015305501966732
nac	Br2743	pretrained_vs_identity_shuffled	total_mse	0.7192983837241878
nac	Br2743	pretrained_vs_random	abundance_mse	0.6351947888005675
nac	Br2743	pretrained_vs_random	abundance_pcc	0.8956319675417692
nac	Br2743	pretrained_vs_random	centered_full_matrix_pcc	0.0811456305733293
nac	Br2743	pretrained_vs_random	centered_mse	0.0404352982438314
nac	Br2743	pretrained_vs_random	mean_within_section_gene_pcc	0.0057545641648922
nac	Br2743	pretrained_vs_random	section_centered_rmse	0.0140818046876595
nac	Br2743	pretrained_vs_random	total_mse	0.6756300870443989
nac	Br8492	pretrained_vs_constant	abundance_mse	0.8356878883166615
nac	Br8492	pretrained_vs_constant	abundance_pcc
nac	Br8492	pretrained_vs_constant	centered_full_matrix_pcc	0.055891938878983
nac	Br8492	pretrained_vs_constant	centered_mse	0.0243134138627539
nac	Br8492	pretrained_vs_constant	mean_within_section_gene_pcc	0.0034202042050241
nac	Br8492	pretrained_vs_constant	section_centered_rmse	0.0081381926890938
nac	Br8492	pretrained_vs_constant	total_mse	0.860001302179415
nac	Br8492	pretrained_vs_identity_shuffled	abundance_mse	0.976807284672821
nac	Br8492	pretrained_vs_identity_shuffled	abundance_pcc	0.9387839841690344
nac	Br8492	pretrained_vs_identity_shuffled	centered_full_matrix_pcc	0.0696393419743775
nac	Br8492	pretrained_vs_identity_shuffled	centered_mse	0.0366581944651647
nac	Br8492	pretrained_vs_identity_shuffled	mean_within_section_gene_pcc	0.0042419277390865
nac	Br8492	pretrained_vs_identity_shuffled	section_centered_rmse	0.0122537525053233
nac	Br8492	pretrained_vs_identity_shuffled	total_mse	1.013465479137986
nac	Br8492	pretrained_vs_random	abundance_mse	0.9140152041555076
nac	Br8492	pretrained_vs_random	abundance_pcc	0.9069103335564126
nac	Br8492	pretrained_vs_random	centered_full_matrix_pcc	0.0672522957833217
nac	Br8492	pretrained_vs_random	centered_mse	0.0321213320768875
nac	Br8492	pretrained_vs_random	mean_within_section_gene_pcc	0.0047774854161683
nac	Br8492	pretrained_vs_random	section_centered_rmse	0.0107424385897729
nac	Br8492	pretrained_vs_random	total_mse	0.9461365362323952
