## Supplementary material for "Pretrained gene representations transfer mean expression more broadly than spatial patterns in virtual spatial transcriptomics": Source Data: results_numerical_audit.tsv

claim	cohort	value	unit	source
Decima gene-mean share of MSE reduction	DLPFC	0.9584609691264371	fraction	paper/submission/source_data/figure_3_mse_decomposition.tsv
Decima gene-mean share of MSE reduction	HER2ST	0.9190511049429655	fraction	paper/submission/source_data/figure_3_mse_decomposition.tsv
Decima gene-mean share of MSE reduction	Hippocampus	0.9294380525793695	fraction	paper/submission/source_data/figure_3_mse_decomposition.tsv
Decima gene-mean share of MSE reduction	NAc	0.9548535758140023	fraction	paper/submission/source_data/figure_3_mse_decomposition.tsv
Constant-vector predicted gene-mean standard deviation	maximum across runs	1.8082402922999486e-09	log-expression	experiments/heldout_gene_second_stage/constant_gene_mean_pcc_audit/constant_condition_per_run.tsv
scGPT full-matrix PCC gain versus random	dlpfc	0.4939522252576918	PCC	experiments/heldout_gene_second_stage/scgpt_whole_human_decoder/summary/absolute_per_run.tsv
scGPT gene-mean PCC gain versus random	dlpfc	0.9474017449558864	PCC	experiments/heldout_gene_second_stage/scgpt_whole_human_decoder/summary/absolute_per_run.tsv
scGPT mean within-gene PCC gain versus random	dlpfc	0.01009483806545943	PCC	experiments/heldout_gene_second_stage/scgpt_whole_human_decoder/summary/absolute_per_run.tsv
scGPT gene-mean share of MSE reduction	dlpfc	0.952686973430089	fraction	experiments/heldout_gene_second_stage/scgpt_whole_human_decoder/summary/absolute_per_run.tsv
scGPT full-matrix PCC gain versus random	her2st	0.3459620156602612	PCC	experiments/heldout_gene_second_stage/scgpt_whole_human_decoder/summary/absolute_per_run.tsv
scGPT gene-mean PCC gain versus random	her2st	0.8054993927940837	PCC	experiments/heldout_gene_second_stage/scgpt_whole_human_decoder/summary/absolute_per_run.tsv
scGPT mean within-gene PCC gain versus random	her2st	0.0005993579998056034	PCC	experiments/heldout_gene_second_stage/scgpt_whole_human_decoder/summary/absolute_per_run.tsv
scGPT gene-mean share of MSE reduction	her2st	0.9426535299075262	fraction	experiments/heldout_gene_second_stage/scgpt_whole_human_decoder/summary/absolute_per_run.tsv
scGPT full-matrix PCC gain versus random	hippocampus_donor_disjoint	0.443716475841662	PCC	experiments/heldout_gene_second_stage/scgpt_whole_human_decoder/summary/absolute_per_run.tsv
scGPT gene-mean PCC gain versus random	hippocampus_donor_disjoint	0.935296663995358	PCC	experiments/heldout_gene_second_stage/scgpt_whole_human_decoder/summary/absolute_per_run.tsv
scGPT mean within-gene PCC gain versus random	hippocampus_donor_disjoint	0.016084038038257063	PCC	experiments/heldout_gene_second_stage/scgpt_whole_human_decoder/summary/absolute_per_run.tsv
scGPT gene-mean share of MSE reduction	hippocampus_donor_disjoint	0.914524288571439	fraction	experiments/heldout_gene_second_stage/scgpt_whole_human_decoder/summary/absolute_per_run.tsv
scGPT full-matrix PCC gain versus random	nac	0.44607715531742453	PCC	experiments/heldout_gene_second_stage/scgpt_whole_human_decoder/summary/absolute_per_run.tsv
scGPT gene-mean PCC gain versus random	nac	0.9093719019450295	PCC	experiments/heldout_gene_second_stage/scgpt_whole_human_decoder/summary/absolute_per_run.tsv
scGPT mean within-gene PCC gain versus random	nac	0.006501470339664334	PCC	experiments/heldout_gene_second_stage/scgpt_whole_human_decoder/summary/absolute_per_run.tsv
scGPT gene-mean share of MSE reduction	nac	0.9257982174985765	fraction	experiments/heldout_gene_second_stage/scgpt_whole_human_decoder/summary/absolute_per_run.tsv
scGPT full-matrix PCC gain versus identity shuffle	dlpfc	0.5030092000180377	PCC	experiments/heldout_gene_second_stage/scgpt_whole_human_decoder/summary/absolute_per_run.tsv
scGPT gene-mean PCC gain versus identity shuffle	dlpfc	0.9557967846805221	PCC	experiments/heldout_gene_second_stage/scgpt_whole_human_decoder/summary/absolute_per_run.tsv
scGPT mean within-gene PCC gain versus identity shuffle	dlpfc	0.010775489763135632	PCC	experiments/heldout_gene_second_stage/scgpt_whole_human_decoder/summary/absolute_per_run.tsv
scGPT gene-mean share of MSE reduction versus identity shuffle	dlpfc	0.9513641580266216	fraction	experiments/heldout_gene_second_stage/scgpt_whole_human_decoder/summary/absolute_per_run.tsv
scGPT full-matrix PCC gain versus identity shuffle	her2st	0.3470291451064688	PCC	experiments/heldout_gene_second_stage/scgpt_whole_human_decoder/summary/absolute_per_run.tsv
scGPT gene-mean PCC gain versus identity shuffle	her2st	0.8075407398897964	PCC	experiments/heldout_gene_second_stage/scgpt_whole_human_decoder/summary/absolute_per_run.tsv
scGPT mean within-gene PCC gain versus identity shuffle	her2st	0.0009351602086734995	PCC	experiments/heldout_gene_second_stage/scgpt_whole_human_decoder/summary/absolute_per_run.tsv
scGPT gene-mean share of MSE reduction versus identity shuffle	her2st	0.9417159392714111	fraction	experiments/heldout_gene_second_stage/scgpt_whole_human_decoder/summary/absolute_per_run.tsv
scGPT full-matrix PCC gain versus identity shuffle	hippocampus_donor_disjoint	0.4535902376179404	PCC	experiments/heldout_gene_second_stage/scgpt_whole_human_decoder/summary/absolute_per_run.tsv
scGPT gene-mean PCC gain versus identity shuffle	hippocampus_donor_disjoint	0.9430604513583546	PCC	experiments/heldout_gene_second_stage/scgpt_whole_human_decoder/summary/absolute_per_run.tsv
scGPT mean within-gene PCC gain versus identity shuffle	hippocampus_donor_disjoint	0.016779739198812368	PCC	experiments/heldout_gene_second_stage/scgpt_whole_human_decoder/summary/absolute_per_run.tsv
scGPT gene-mean share of MSE reduction versus identity shuffle	hippocampus_donor_disjoint	0.9141117909853215	fraction	experiments/heldout_gene_second_stage/scgpt_whole_human_decoder/summary/absolute_per_run.tsv
scGPT full-matrix PCC gain versus identity shuffle	nac	0.46444633092399207	PCC	experiments/heldout_gene_second_stage/scgpt_whole_human_decoder/summary/absolute_per_run.tsv
scGPT gene-mean PCC gain versus identity shuffle	nac	0.9437164260316134	PCC	experiments/heldout_gene_second_stage/scgpt_whole_human_decoder/summary/absolute_per_run.tsv
scGPT mean within-gene PCC gain versus identity shuffle	nac	0.00585275736445863	PCC	experiments/heldout_gene_second_stage/scgpt_whole_human_decoder/summary/absolute_per_run.tsv
scGPT gene-mean share of MSE reduction versus identity shuffle	nac	0.9237516692213582	fraction	experiments/heldout_gene_second_stage/scgpt_whole_human_decoder/summary/absolute_per_run.tsv
scGPT top-50 section-centred within-gene PCC gain versus random	dlpfc	0.0684642022873187	PCC	paper/submission/source_data/figure_5_target_subset_summary.tsv
scGPT top-50 section-centred within-gene PCC gain versus random	her2st	0.0115574147342524	PCC	paper/submission/source_data/figure_5_target_subset_summary.tsv
scGPT top-50 section-centred within-gene PCC gain versus random	hippocampus_donor_disjoint	0.0948702490853997	PCC	paper/submission/source_data/figure_5_target_subset_summary.tsv
scGPT top-50 section-centred within-gene PCC gain versus random	nac	0.0403513002001193	PCC	paper/submission/source_data/figure_5_target_subset_summary.tsv
scGPT HER2ST top-50 checkpoint-sensitivity effect	Brain	-0.004138328653638901	PCC	paper/submission/source_data/supp_table_17_scgpt_checkpoint_sensitivity.tsv
scGPT HER2ST top-50 checkpoint-sensitivity effect	Whole-human	0.011557414734252399	PCC	paper/submission/source_data/supp_table_17_scgpt_checkpoint_sensitivity.tsv
