## Supplementary material for "Pretrained gene representations transfer mean expression more broadly than spatial patterns in virtual spatial transcriptomics": Source Data: supp_historical_common_denominator_audit.tsv

cohort	seed	variant	n_heldout_genes	n_eligible_genes	n_constant_prediction_genes	mean_gene_pcc_change
dlpfc	42	constant	3680	3599	0	-2.7755575615628914e-17
dlpfc	42	decima	3680	3599	278	-6.828868204061811e-05
dlpfc	42	random	3680	3599	0	-4.163336342344337e-17
dlpfc	123	constant	3680	3599	0	-2.7755575615628914e-17
dlpfc	123	decima	3680	3599	191	6.778424076134271e-06
dlpfc	123	random	3680	3599	0	-4.163336342344337e-17
dlpfc	456	constant	3680	3599	0	-2.7755575615628914e-17
dlpfc	456	decima	3680	3599	273	1.6794411055440217e-05
dlpfc	456	random	3680	3599	0	-5.551115123125783e-17
her2st	42	constant	3126	2981	0	-4.163336342344337e-17
her2st	42	decima	3126	2981	0	-1.3877787807814457e-17
her2st	42	random	3126	2981	0	-2.7755575615628914e-17
her2st	123	constant	3126	2981	0	-2.7755575615628914e-17
her2st	123	decima	3126	2981	0	-1.3877787807814457e-17
her2st	123	random	3126	2981	0	-4.163336342344337e-17
her2st	456	constant	3126	2981	0	-4.163336342344337e-17
her2st	456	decima	3126	2981	0	-2.7755575615628914e-17
her2st	456	random	3126	2981	0	-1.3877787807814457e-17
hippocampus_donor_disjoint	42	constant	3680	3473	0	-5.551115123125783e-17
hippocampus_donor_disjoint	42	decima	3680	3473	0	-2.7755575615628914e-17
hippocampus_donor_disjoint	42	random	3680	3473	0	-2.7755575615628914e-17
hippocampus_donor_disjoint	123	constant	3680	3473	0	-2.7755575615628914e-17
hippocampus_donor_disjoint	123	decima	3680	3473	1	2.6093389320080984e-07
hippocampus_donor_disjoint	123	random	3680	3473	0	-2.7755575615628914e-17
hippocampus_donor_disjoint	456	constant	3680	3473	0	-2.7755575615628914e-17
hippocampus_donor_disjoint	456	decima	3680	3473	0	-2.7755575615628914e-17
hippocampus_donor_disjoint	456	random	3680	3473	0	-4.163336342344337e-17
nac	42	constant	3680	3559	0	-4.163336342344337e-17
nac	42	decima	3680	3559	117	-8.914727011094525e-05
nac	42	random	3680	3559	0	-2.7755575615628914e-17
nac	123	constant	3680	3559	0	-5.551115123125783e-17
nac	123	decima	3680	3559	201	-0.00012101117172803877
nac	123	random	3680	3559	0	-2.7755575615628914e-17
nac	456	constant	3680	3559	0	-4.163336342344337e-17
nac	456	decima	3680	3559	100	-4.500227964610026e-05
nac	456	random	3680	3559	0	-4.163336342344337e-17
