## Supplementary material for "Pretrained gene representations transfer mean expression more broadly than spatial patterns in virtual spatial transcriptomics": Source Data: supp_historical_partition_paired_effects.tsv

cohort	seed	control	metric	effect	effect_definition
DLPFC	42	random	abundance_rmse_reduction	0.4379304719332754	positive values favor Decima
DLPFC	42	random	abundance_mae_reduction	0.28309978344667996	positive values favor Decima
DLPFC	42	random	centered_rmse_reduction	0.010969212301069842	positive values favor Decima
DLPFC	42	random	delta_mean_gene_pcc	0.005867393204788157	positive values favor Decima
DLPFC	42	random	delta_centered_full_matrix_pcc	0.061734616563653824	positive values favor Decima
DLPFC	42	random	delta_pooled_pcc	0.4134227071999682	positive values favor Decima
DLPFC	42	random	overall_mse_reduction	0.7513317849627215	positive values favor Decima
DLPFC	42	random	abundance_error_fraction_reduced	0.6650065815269885	positive values favor Decima
DLPFC	42	random	centered_error_fraction_reduced	0.014702789064945458	positive values favor Decima
DLPFC	42	random	delta_abundance_pcc	0.7816753427767716	positive values favor Decima
DLPFC	42	constant	abundance_rmse_reduction	0.39188889031380003	positive values favor Decima
DLPFC	42	constant	abundance_mae_reduction	0.2980507091250689	positive values favor Decima
DLPFC	42	constant	centered_rmse_reduction	0.008633908584331662	positive values favor Decima
DLPFC	42	constant	delta_mean_gene_pcc	0.0024310298944874853	positive values favor Decima
DLPFC	42	constant	delta_centered_full_matrix_pcc	0.04541251253113543	positive values favor Decima
DLPFC	42	constant	delta_pooled_pcc	0.3722080483141337	positive values favor Decima
DLPFC	42	constant	overall_mse_reduction	0.6507759891710156	positive values favor Decima
DLPFC	42	constant	abundance_error_fraction_reduced	0.6332428064489316	positive values favor Decima
DLPFC	42	constant	centered_error_fraction_reduced	0.01159991326038082	positive values favor Decima
DLPFC	42	constant	delta_abundance_pcc		positive values favor Decima
DLPFC	123	random	abundance_rmse_reduction	0.4508742831534098	positive values favor Decima
DLPFC	123	random	abundance_mae_reduction	0.29208845078073253	positive values favor Decima
DLPFC	123	random	centered_rmse_reduction	0.01050771221569824	positive values favor Decima
DLPFC	123	random	delta_mean_gene_pcc	0.003304828628907075	positive values favor Decima
DLPFC	123	random	delta_centered_full_matrix_pcc	0.060226956583101024	positive values favor Decima
DLPFC	123	random	delta_pooled_pcc	0.4273673763201154	positive values favor Decima
DLPFC	123	random	overall_mse_reduction	0.771444926840454	positive values favor Decima
DLPFC	123	random	abundance_error_fraction_reduced	0.6760990306224304	positive values favor Decima
DLPFC	123	random	centered_error_fraction_reduced	0.014085638792728382	positive values favor Decima
DLPFC	123	random	delta_abundance_pcc	0.8085823876604726	positive values favor Decima
DLPFC	123	constant	abundance_rmse_reduction	0.3962821690875502	positive values favor Decima
DLPFC	123	constant	abundance_mae_reduction	0.30799475907131557	positive values favor Decima
DLPFC	123	constant	centered_rmse_reduction	0.009196771127030878	positive values favor Decima
DLPFC	123	constant	delta_mean_gene_pcc	0.006919149403551247	positive values favor Decima
DLPFC	123	constant	delta_centered_full_matrix_pcc	0.05077840712201885	positive values favor Decima
DLPFC	123	constant	delta_pooled_pcc	0.3807485531989734	positive values favor Decima
DLPFC	123	constant	overall_mse_reduction	0.656277449945748	positive values favor Decima
DLPFC	123	constant	abundance_error_fraction_reduced	0.639461115448548	positive values favor Decima
DLPFC	123	constant	centered_error_fraction_reduced	0.012344622084667248	positive values favor Decima
DLPFC	123	constant	delta_abundance_pcc		positive values favor Decima
DLPFC	456	random	abundance_rmse_reduction	0.4458095458884628	positive values favor Decima
DLPFC	456	random	abundance_mae_reduction	0.2808926035794702	positive values favor Decima
DLPFC	456	random	centered_rmse_reduction	0.00840869608919137	positive values favor Decima
DLPFC	456	random	delta_mean_gene_pcc	0.0013459136527009113	positive values favor Decima
DLPFC	456	random	delta_centered_full_matrix_pcc	0.054425501742721635	positive values favor Decima
DLPFC	456	random	delta_pooled_pcc	0.41229052115329945	positive values favor Decima
DLPFC	456	random	overall_mse_reduction	0.7532201719038212	positive values favor Decima
DLPFC	456	random	abundance_error_fraction_reduced	0.6737079382036698	positive values favor Decima
DLPFC	456	random	centered_error_fraction_reduced	0.011278033922069277	positive values favor Decima
DLPFC	456	random	delta_abundance_pcc	0.7829974861445512	positive values favor Decima
DLPFC	456	constant	abundance_rmse_reduction	0.40006332324725735	positive values favor Decima
DLPFC	456	constant	abundance_mae_reduction	0.2970460499137504	positive values favor Decima
DLPFC	456	constant	centered_rmse_reduction	0.006631482971648728	positive values favor Decima
DLPFC	456	constant	delta_mean_gene_pcc	0.0012290983266373678	positive values favor Decima
DLPFC	456	constant	delta_centered_full_matrix_pcc	0.04165086821797684	positive values favor Decima
DLPFC	456	constant	delta_pooled_pcc	0.3781143132474015	positive values favor Decima
DLPFC	456	constant	overall_mse_reduction	0.6549046624292227	positive values favor Decima
DLPFC	456	constant	abundance_error_fraction_reduced	0.642982411921062	positive values favor Decima
DLPFC	456	constant	centered_error_fraction_reduced	0.008910330542498558	positive values favor Decima
DLPFC	456	constant	delta_abundance_pcc		positive values favor Decima
HER2ST	42	random	abundance_rmse_reduction	0.27206903003337235	positive values favor Decima
HER2ST	42	random	abundance_mae_reduction	0.20920954700453448	positive values favor Decima
HER2ST	42	random	centered_rmse_reduction	0.017802758374896532	positive values favor Decima
HER2ST	42	random	delta_mean_gene_pcc	0.009672657603062199	positive values favor Decima
HER2ST	42	random	delta_centered_full_matrix_pcc	0.06369928000307838	positive values favor Decima
HER2ST	42	random	delta_pooled_pcc	0.3088672201051913	positive values favor Decima
HER2ST	42	random	overall_mse_reduction	0.43240337368253057	positive values favor Decima
HER2ST	42	random	abundance_error_fraction_reduced	0.5445612232526085	positive values favor Decima
HER2ST	42	random	centered_error_fraction_reduced	0.024503900675377388	positive values favor Decima
HER2ST	42	random	delta_abundance_pcc	0.7288221308551068	positive values favor Decima
HER2ST	42	constant	abundance_rmse_reduction	0.19821471510133348	positive values favor Decima
HER2ST	42	constant	abundance_mae_reduction	0.20333071114845042	positive values favor Decima
HER2ST	42	constant	centered_rmse_reduction	0.007638739650263737	positive values favor Decima
HER2ST	42	constant	delta_mean_gene_pcc	0.0048887268434447545	positive values favor Decima
HER2ST	42	constant	delta_centered_full_matrix_pcc	0.04388063439277884	positive values favor Decima
HER2ST	42	constant	delta_pooled_pcc	0.25717586822055943	positive values favor Decima
HER2ST	42	constant	overall_mse_reduction	0.2850057847963887	positive values favor Decima
HER2ST	42	constant	abundance_error_fraction_reduced	0.45211666984613946	positive values favor Decima
HER2ST	42	constant	centered_error_fraction_reduced	0.010625860082192146	positive values favor Decima
HER2ST	42	constant	delta_abundance_pcc		positive values favor Decima
HER2ST	123	random	abundance_rmse_reduction	0.24537337647955482	positive values favor Decima
HER2ST	123	random	abundance_mae_reduction	0.16999414984417877	positive values favor Decima
HER2ST	123	random	centered_rmse_reduction	0.011739878957472305	positive values favor Decima
HER2ST	123	random	delta_mean_gene_pcc	0.014165694028183948	positive values favor Decima
HER2ST	123	random	delta_centered_full_matrix_pcc	0.06588565572496625	positive values favor Decima
HER2ST	123	random	delta_pooled_pcc	0.30198542602943007	positive values favor Decima
HER2ST	123	random	overall_mse_reduction	0.37649651890251246	positive values favor Decima
HER2ST	123	random	abundance_error_fraction_reduced	0.5083654613597226	positive values favor Decima
HER2ST	123	random	centered_error_fraction_reduced	0.016201983753145136	positive values favor Decima
HER2ST	123	random	delta_abundance_pcc	0.7157930741689256	positive values favor Decima
HER2ST	123	constant	abundance_rmse_reduction	0.18889617627083466	positive values favor Decima
HER2ST	123	constant	abundance_mae_reduction	0.1874244847443471	positive values favor Decima
HER2ST	123	constant	centered_rmse_reduction	0.0037543153158929865	positive values favor Decima
HER2ST	123	constant	delta_mean_gene_pcc	0.006722201623346941	positive values favor Decima
HER2ST	123	constant	delta_centered_full_matrix_pcc	0.044450198296985904	positive values favor Decima
HER2ST	123	constant	delta_pooled_pcc	0.2536997101683376	positive values favor Decima
HER2ST	123	constant	overall_mse_reduction	0.26395156661922536	positive values favor Decima
HER2ST	123	constant	abundance_error_fraction_reduced	0.4330566321134469	positive values favor Decima
HER2ST	123	constant	centered_error_fraction_reduced	0.005224520245583967	positive values favor Decima
HER2ST	123	constant	delta_abundance_pcc		positive values favor Decima
HER2ST	456	random	abundance_rmse_reduction	0.277551848039608	positive values favor Decima
HER2ST	456	random	abundance_mae_reduction	0.20060391920483683	positive values favor Decima
HER2ST	456	random	centered_rmse_reduction	0.013901512663641924	positive values favor Decima
HER2ST	456	random	delta_mean_gene_pcc	0.006836074360755007	positive values favor Decima
HER2ST	456	random	delta_centered_full_matrix_pcc	0.05908990961448504	positive values favor Decima
HER2ST	456	random	delta_pooled_pcc	0.3041186556922949	positive values favor Decima
HER2ST	456	random	overall_mse_reduction	0.41876763764469693	positive values favor Decima
HER2ST	456	random	abundance_error_fraction_reduced	0.5616916592670166	positive values favor Decima
HER2ST	456	random	centered_error_fraction_reduced	0.01918325304329701	positive values favor Decima
HER2ST	456	random	delta_abundance_pcc	0.7329488978230492	positive values favor Decima
HER2ST	456	constant	abundance_rmse_reduction	0.22673515024258073	positive values favor Decima
HER2ST	456	constant	abundance_mae_reduction	0.2394507200834614	positive values favor Decima
HER2ST	456	constant	centered_rmse_reduction	0.007095805531018851	positive values favor Decima
HER2ST	456	constant	delta_mean_gene_pcc	0.0022338160111133876	positive values favor Decima
HER2ST	456	constant	delta_centered_full_matrix_pcc	0.040922958405259224	positive values favor Decima
HER2ST	456	constant	delta_pooled_pcc	0.2535712755018982	positive values favor Decima
HER2ST	456	constant	overall_mse_reduction	0.3182946047503403	positive values favor Decima
HER2ST	456	constant	abundance_error_fraction_reduced	0.5019665696514751	positive values favor Decima
HER2ST	456	constant	centered_error_fraction_reduced	0.009861414779392967	positive values favor Decima
HER2ST	456	constant	delta_abundance_pcc		positive values favor Decima
Hippocampus	42	random	abundance_rmse_reduction	0.33923296259789437	positive values favor Decima
Hippocampus	42	random	abundance_mae_reduction	0.18812873091114832	positive values favor Decima
Hippocampus	42	random	centered_rmse_reduction	0.012746395718526315	positive values favor Decima
Hippocampus	42	random	delta_mean_gene_pcc	0.007776635555656358	positive values favor Decima
Hippocampus	42	random	delta_centered_full_matrix_pcc	0.06886431515448206	positive values favor Decima
Hippocampus	42	random	delta_pooled_pcc	0.36612948566390063	positive values favor Decima
Hippocampus	42	random	overall_mse_reduction	0.4786807945371283	positive values favor Decima
Hippocampus	42	random	abundance_error_fraction_reduced	0.6537845971027425	positive values favor Decima
Hippocampus	42	random	centered_error_fraction_reduced	0.01861823163325036	positive values favor Decima
Hippocampus	42	random	delta_abundance_pcc	0.7859719480294445	positive values favor Decima
Hippocampus	42	constant	abundance_rmse_reduction	0.3049513645545112	positive values favor Decima
Hippocampus	42	constant	abundance_mae_reduction	0.22513537414692406	positive values favor Decima
Hippocampus	42	constant	centered_rmse_reduction	0.009258297452172659	positive values favor Decima
Hippocampus	42	constant	delta_mean_gene_pcc	-0.0034306578907685598	positive values favor Decima
Hippocampus	42	constant	delta_centered_full_matrix_pcc	0.045180830998735516	positive values favor Decima
Hippocampus	42	constant	delta_pooled_pcc	0.3228249929223035	positive values favor Decima
Hippocampus	42	constant	overall_mse_reduction	0.4138521927275507	positive values favor Decima
Hippocampus	42	constant	abundance_error_fraction_reduced	0.6230810785844284	positive values favor Decima
Hippocampus	42	constant	centered_error_fraction_reduced	0.013575297907434173	positive values favor Decima
Hippocampus	42	constant	delta_abundance_pcc		positive values favor Decima
Hippocampus	123	random	abundance_rmse_reduction	0.3438513965620162	positive values favor Decima
Hippocampus	123	random	abundance_mae_reduction	0.21120102214077918	positive values favor Decima
Hippocampus	123	random	centered_rmse_reduction	0.010836773563180913	positive values favor Decima
Hippocampus	123	random	delta_mean_gene_pcc	0.0026587391578153513	positive values favor Decima
Hippocampus	123	random	delta_centered_full_matrix_pcc	0.06110249512761333	positive values favor Decima
Hippocampus	123	random	delta_pooled_pcc	0.3756110980857127	positive values favor Decima
Hippocampus	123	random	overall_mse_reduction	0.4788144515374637	positive values favor Decima
Hippocampus	123	random	abundance_error_fraction_reduced	0.6596424149560176	positive values favor Decima
Hippocampus	123	random	centered_error_fraction_reduced	0.015833185477038367	positive values favor Decima
Hippocampus	123	random	delta_abundance_pcc	0.8131091829580667	positive values favor Decima
Hippocampus	123	constant	abundance_rmse_reduction	0.31027936531967054	positive values favor Decima
Hippocampus	123	constant	abundance_mae_reduction	0.20205502047027862	positive values favor Decima
Hippocampus	123	constant	centered_rmse_reduction	0.006862407231069012	positive values favor Decima
Hippocampus	123	constant	delta_mean_gene_pcc	-0.007295413542279264	positive values favor Decima
Hippocampus	123	constant	delta_centered_full_matrix_pcc	0.037671711917714026	positive values favor Decima
Hippocampus	123	constant	delta_pooled_pcc	0.32382330145905486	positive values favor Decima
Hippocampus	123	constant	overall_mse_reduction	0.41370051156722765	positive values favor Decima
Hippocampus	123	constant	abundance_error_fraction_reduced	0.6301687283654425	positive values favor Decima
Hippocampus	123	constant	centered_error_fraction_reduced	0.01007034694156629	positive values favor Decima
Hippocampus	123	constant	delta_abundance_pcc		positive values favor Decima
Hippocampus	456	random	abundance_rmse_reduction	0.34193562995126225	positive values favor Decima
Hippocampus	456	random	abundance_mae_reduction	0.19113151251884225	positive values favor Decima
Hippocampus	456	random	centered_rmse_reduction	0.013438236491076339	positive values favor Decima
Hippocampus	456	random	delta_mean_gene_pcc	0.007479267477854837	positive values favor Decima
Hippocampus	456	random	delta_centered_full_matrix_pcc	0.07314175592811943	positive values favor Decima
Hippocampus	456	random	delta_pooled_pcc	0.36547621130193875	positive values favor Decima
Hippocampus	456	random	overall_mse_reduction	0.4814980082870899	positive values favor Decima
Hippocampus	456	random	abundance_error_fraction_reduced	0.6590657617682932	positive values favor Decima
Hippocampus	456	random	centered_error_fraction_reduced	0.01962593365813937	positive values favor Decima
Hippocampus	456	random	delta_abundance_pcc	0.7844107052135146	positive values favor Decima
Hippocampus	456	constant	abundance_rmse_reduction	0.3105890543030211	positive values favor Decima
Hippocampus	456	constant	abundance_mae_reduction	0.20996095006584387	positive values favor Decima
Hippocampus	456	constant	centered_rmse_reduction	0.00982655464248583	positive values favor Decima
Hippocampus	456	constant	delta_mean_gene_pcc	-0.003252416283214793	positive values favor Decima
Hippocampus	456	constant	delta_centered_full_matrix_pcc	0.048097082463599575	positive values favor Decima
Hippocampus	456	constant	delta_pooled_pcc	0.32204558891345403	positive values favor Decima
Hippocampus	456	constant	overall_mse_reduction	0.42113210458981376	positive values favor Decima
Hippocampus	456	constant	abundance_error_fraction_reduced	0.6314875036403265	positive values favor Decima
Hippocampus	456	constant	centered_error_fraction_reduced	0.014408399163024738	positive values favor Decima
Hippocampus	456	constant	delta_abundance_pcc		positive values favor Decima
NAc	42	random	abundance_rmse_reduction	0.3353475867291599	positive values favor Decima
NAc	42	random	abundance_mae_reduction	0.22634840390504596	positive values favor Decima
NAc	42	random	centered_rmse_reduction	0.007362247863046623	positive values favor Decima
NAc	42	random	delta_mean_gene_pcc	0.0025366851570402804	positive values favor Decima
NAc	42	random	delta_centered_full_matrix_pcc	0.0684175941665392	positive values favor Decima
NAc	42	random	delta_pooled_pcc	0.3732706148967066	positive values favor Decima
NAc	42	random	overall_mse_reduction	0.5292934211616029	positive values favor Decima
NAc	42	random	abundance_error_fraction_reduced	0.5937074400680609	positive values favor Decima
NAc	42	random	centered_error_fraction_reduced	0.010058673150375407	positive values favor Decima
NAc	42	random	delta_abundance_pcc	0.7655667129263147	positive values favor Decima
NAc	42	constant	abundance_rmse_reduction	0.29678820364536684	positive values favor Decima
NAc	42	constant	abundance_mae_reduction	0.27145109163589054	positive values favor Decima
NAc	42	constant	centered_rmse_reduction	0.004491192280875023	positive values favor Decima
NAc	42	constant	delta_mean_gene_pcc	-0.0013170347671043053	positive values favor Decima
NAc	42	constant	delta_centered_full_matrix_pcc	0.049045886872669545	positive values favor Decima
NAc	42	constant	delta_pooled_pcc	0.3286585087645708	positive values favor Decima
NAc	42	constant	overall_mse_reduction	0.451079253234246	positive values favor Decima
NAc	42	constant	abundance_error_fraction_reduced	0.5575864896818816	positive values favor Decima
NAc	42	constant	centered_error_fraction_reduced	0.006154222546858	positive values favor Decima
NAc	42	constant	delta_abundance_pcc		positive values favor Decima
NAc	123	random	abundance_rmse_reduction	0.32152743347766366	positive values favor Decima
NAc	123	random	abundance_mae_reduction	0.2340318270691641	positive values favor Decima
NAc	123	random	centered_rmse_reduction	0.008942115738415302	positive values favor Decima
NAc	123	random	delta_mean_gene_pcc	0.0020039850379255236	positive values favor Decima
NAc	123	random	delta_centered_full_matrix_pcc	0.061322403053187466	positive values favor Decima
NAc	123	random	delta_pooled_pcc	0.357670769067016	positive values favor Decima
NAc	123	random	overall_mse_reduction	0.5102286570295056	positive values favor Decima
NAc	123	random	abundance_error_fraction_reduced	0.5799521079164511	positive values favor Decima
NAc	123	random	centered_error_fraction_reduced	0.012208943481567647	positive values favor Decima
NAc	123	random	delta_abundance_pcc	0.7399455050008696	positive values favor Decima
NAc	123	constant	abundance_rmse_reduction	0.28966962502983706	positive values favor Decima
NAc	123	constant	abundance_mae_reduction	0.258975567073703	positive values favor Decima
NAc	123	constant	centered_rmse_reduction	0.0059500899338842395	positive values favor Decima
NAc	123	constant	delta_mean_gene_pcc	0.0010778859888562614	positive values favor Decima
NAc	123	constant	delta_centered_full_matrix_pcc	0.04900654520632387	positive values favor Decima
NAc	123	constant	delta_pooled_pcc	0.3310146432156057	positive values favor Decima
NAc	123	constant	overall_mse_reduction	0.4442955168846856	positive values favor Decima
NAc	123	constant	abundance_error_fraction_reduced	0.5490548913820048	positive values favor Decima
NAc	123	constant	centered_error_fraction_reduced	0.008148848550654987	positive values favor Decima
NAc	123	constant	delta_abundance_pcc		positive values favor Decima
NAc	456	random	abundance_rmse_reduction	0.3216568860399346	positive values favor Decima
NAc	456	random	abundance_mae_reduction	0.21245151282093955	positive values favor Decima
NAc	456	random	centered_rmse_reduction	0.006953429917627041	positive values favor Decima
NAc	456	random	delta_mean_gene_pcc	0.003061400490483604	positive values favor Decima
NAc	456	random	delta_centered_full_matrix_pcc	0.06453236749987985	positive values favor Decima
NAc	456	random	delta_pooled_pcc	0.3643170116974158	positive values favor Decima
NAc	456	random	overall_mse_reduction	0.5042307017744769	positive values favor Decima
NAc	456	random	abundance_error_fraction_reduced	0.5804201491862446	positive values favor Decima
NAc	456	random	centered_error_fraction_reduced	0.009504030915625123	positive values favor Decima
NAc	456	random	delta_abundance_pcc	0.7498919540109156	positive values favor Decima
NAc	456	constant	abundance_rmse_reduction	0.29613555436686856	positive values favor Decima
NAc	456	constant	abundance_mae_reduction	0.27349514597125535	positive values favor Decima
NAc	456	constant	centered_rmse_reduction	0.005678611121741062	positive values favor Decima
NAc	456	constant	delta_mean_gene_pcc	-3.145174777477444e-05	positive values favor Decima
NAc	456	constant	delta_centered_full_matrix_pcc	0.05123571346282403	positive values favor Decima
NAc	456	constant	delta_pooled_pcc	0.33496741013130504	positive values favor Decima
NAc	456	constant	overall_mse_reduction	0.45455221317487826	positive values favor Decima
NAc	456	constant	abundance_error_fraction_reduced	0.5559455185491764	positive values favor Decima
NAc	456	constant	centered_error_fraction_reduced	0.00777176441649143	positive values favor Decima
NAc	456	constant	delta_abundance_pcc		positive values favor Decima
