## Supplementary material for "Pretrained gene representations transfer mean expression more broadly than spatial patterns in virtual spatial transcriptomics": Source Data: supp_historical_partition_per_run.tsv

cohort	cohort_id	seed	variant	n_heldout_genes	n_finite_gene_pcc	abundance_pcc	abundance_rmse	abundance_mae	mean_gene_pcc	centered_rmse	pooled_pcc	overall_mse	checkpoint	gene_table	finite_prediction_only_mean_gene_pcc	median_gene_pcc	q25_gene_pcc	q75_gene_pcc	centered_full_matrix_pcc	n_eligible_gene_pcc	n_constant_prediction_gene_pcc	observed_std_min	predicted_std_min	common_denominator_minus_finite_prediction_only_mean_gene_pcc
DLPFC	dlpfc	42	constant	3680	3599		0.9936452231948619	0.6221823776058648	0.08075234515668853	1.484286513032284	0.08656630437420279	3.1904372823475033	experiments/multicohort_geneheldout_decima/runs/dlpfc/seed_42/constant/constant/checkpoints/best.pt	paper/revision/reboot/tables/cold_gene_components/dlpfc/seed_42/constant_gene_components.tsv.gz	0.08075234515668855	0.0629663657699811	0.01569316289063155	0.12666551883389346	0.10506393593735536	3599	0	1e-06	1e-06	-2.7755575615628914e-17
DLPFC	dlpfc	42	decima	3680	3599	0.7981733725368765	0.6017563328810619	0.3241316684807959	0.08318337505117601	1.4756526044479523	0.4587743526883365	2.5396612931764877	experiments/multicohort_geneheldout_decima/runs/dlpfc/seed_42/decima/decima/checkpoints/best.pt	paper/revision/reboot/tables/cold_gene_components/dlpfc/seed_42/decima_gene_components.tsv.gz	0.08325166373321663	0.0653457347033498	0.01441784012973735	0.1323294256156664	0.1504764484684908	3599	278	1e-06	1e-06	-6.828868204061811e-05
DLPFC	dlpfc	42	random	3680	3599	0.016498029760104792	1.0396868048143373	0.6072314519274759	0.07731598184638785	1.4866218167490222	0.04535164548836831	3.290993078139209	experiments/multicohort_geneheldout_decima/runs/dlpfc/seed_42/random/random/checkpoints/best.pt	paper/revision/reboot/tables/cold_gene_components/dlpfc/seed_42/random_gene_components.tsv.gz	0.0773159818463879	0.0606614944255888	0.015296991410791501	0.12319097846918664	0.08874183190483696	3599	0	1e-06	1e-06	-4.163336342344337e-17
DLPFC	dlpfc	123	constant	3680	3599	-0.04159064105914921	0.9918184973047963	0.6322214249474312	0.07474463647162283	1.4853918183928125	0.08060152811911116	3.1900927857442505	experiments/multicohort_geneheldout_decima/runs/dlpfc/seed_123/constant/constant/checkpoints/best.pt	paper/revision/reboot/tables/cold_gene_components/dlpfc/seed_123/constant_gene_components.tsv.gz	0.07474463647162286	0.0568932138321473	0.0139484343883095	0.1181712327732575	0.09782459640221543	3599	0	1e-06	1e-06	-2.7755575615628914e-17
DLPFC	dlpfc	123	decima	3680	3599	0.803745055983238	0.5955363282172461	0.3242266658761156	0.08166378587517407	1.4761950472657817	0.4613500813180845	2.5338153357985025	experiments/multicohort_geneheldout_decima/runs/dlpfc/seed_123/decima/decima/checkpoints/best.pt	paper/revision/reboot/tables/cold_gene_components/dlpfc/seed_123/decima_gene_components.tsv.gz	0.08165700745109794	0.0650928906342652	0.01409769705126655	0.1299378845751477	0.14860300352423428	3599	191	1e-06	1e-06	6.778424076134271e-06
DLPFC	dlpfc	123	random	3680	3599	-0.00483733167723466	1.046410611370656	0.6163151166568481	0.078358957246267	1.48670275948148	0.033982704997969106	3.3052602626389564	experiments/multicohort_geneheldout_decima/runs/dlpfc/seed_123/random/random/checkpoints/best.pt	paper/revision/reboot/tables/cold_gene_components/dlpfc/seed_123/random_gene_components.tsv.gz	0.07835895724626704	0.061308560380328	0.0167794731305893	0.12279505776740855	0.08837604694113325	3599	0	1e-06	1e-06	-4.163336342344337e-17
DLPFC	dlpfc	456	constant	3680	3599	-0.04159064105867297	0.993969574877721	0.6208041599976435	0.07592877358459574	1.485169985581593	0.08162487292067448	3.193705401855026	experiments/multicohort_geneheldout_decima/runs/dlpfc/seed_456/constant/constant/checkpoints/best.pt	paper/revision/reboot/tables/cold_gene_components/dlpfc/seed_456/constant_gene_components.tsv.gz	0.07592877358459577	0.0586751538053041	0.0145416814581171	0.1203813276891695	0.09906661121449162	3599	0	1e-06	1e-06	-2.7755575615628914e-17
DLPFC	dlpfc	456	decima	3680	3599	0.8046128901715246	0.5939062516304636	0.3237581100838931	0.0771578719112331	1.4785385026099442	0.459739186168076	2.5388007394258034	experiments/multicohort_geneheldout_decima/runs/dlpfc/seed_456/decima/decima/checkpoints/best.pt	paper/revision/reboot/tables/cold_gene_components/dlpfc/seed_456/decima_gene_components.tsv.gz	0.07714107750017767	0.0607985151135863	0.01284553107307765	0.12277462596479316	0.14071747943246846	3599	273	1e-06	1e-06	1.6794411055440217e-05
DLPFC	dlpfc	456	random	3680	3599	0.021615404026973407	1.0397157975189264	0.6046507136633633	0.0758119582585322	1.4869471986991356	0.04744866501477657	3.2920209113296246	experiments/multicohort_geneheldout_decima/runs/dlpfc/seed_456/random/random/checkpoints/best.pt	paper/revision/reboot/tables/cold_gene_components/dlpfc/seed_456/random_gene_components.tsv.gz	0.07581195825853225	0.0594232020858939	0.01502877037566145	0.12025843465837255	0.08629197768974682	3599	0	1e-06	1e-06	-5.551115123125783e-17
HER2ST	her2st	42	constant	3126	2981		0.7629259623883485	0.5300911343100481	0.09687952652683901	1.4339344492088895	0.09677130965838328	2.638224028714189	experiments/multicohort_geneheldout_decima/runs/her2st/seed_42/constant/constant/checkpoints/best.pt	paper/revision/reboot/tables/cold_gene_components/her2st/seed_42/constant_gene_components.tsv.gz	0.09687952652683905	0.0856101675723619	0.0373715139230615	0.1387400073560229	0.1115911582050233	2981	0	1e-06	1e-06	-4.163336342344337e-17
HER2ST	her2st	42	decima	3126	2981	0.7108516321737612	0.564711247287015	0.32676042316159765	0.10176825337028376	1.4262957095586257	0.3539471778789427	2.3532182439178	experiments/multicohort_geneheldout_decima/runs/her2st/seed_42/decima/decima/checkpoints/best.pt	paper/revision/reboot/tables/cold_gene_components/her2st/seed_42/decima_gene_components.tsv.gz	0.10176825337028378	0.0892224076118701	0.0391394774224266	0.1479066808576526	0.15547179259780214	2981	0	1e-06	1e-06	-1.3877787807814457e-17
HER2ST	her2st	42	random	3126	2981	-0.01797049868134557	0.8367802773203874	0.5359699701661321	0.09209559576722157	1.4440984679335223	0.04507995777375139	2.785621617600331	experiments/multicohort_geneheldout_decima/runs/her2st/seed_42/random/random/checkpoints/best.pt	paper/revision/reboot/tables/cold_gene_components/her2st/seed_42/random_gene_components.tsv.gz	0.0920955957672216	0.0808883311534428	0.0344420900444403	0.1328091934192849	0.09177251259472376	2981	0	1e-06	1e-06	-2.7755575615628914e-17
HER2ST	her2st	123	constant	3126	2981	0.03069678838217827	0.7646269333729515	0.5346217517589923	0.09613202620441401	1.4353108396551566	0.09641862921333036	2.644771553670915	experiments/multicohort_geneheldout_decima/runs/her2st/seed_123/constant/constant/checkpoints/best.pt	paper/revision/reboot/tables/cold_gene_components/her2st/seed_123/constant_gene_components.tsv.gz	0.09613202620441404	0.0846787313087985	0.0372812694542783	0.1373214899106975	0.11118446719930111	2981	0	1e-06	1e-06	-2.7755575615628914e-17
HER2ST	her2st	123	decima	3126	2981	0.7068691477631638	0.5757307571021169	0.3471972670146452	0.10285422782776095	1.4315565243392636	0.350118339381668	2.3808199870516895	experiments/multicohort_geneheldout_decima/runs/her2st/seed_123/decima/decima/checkpoints/best.pt	paper/revision/reboot/tables/cold_gene_components/her2st/seed_123/decima_gene_components.tsv.gz	0.10285422782776096	0.0910959468687038	0.0407835610935429	0.1482403457670692	0.15563466549628702	2981	0	1e-06	1e-06	-1.3877787807814457e-17
HER2ST	her2st	123	random	3126	2981	-0.008923926405761761	0.8211041335816717	0.517191416858824	0.088688533799577	1.443296403296736	0.0481329133522379	2.757316505954202	experiments/multicohort_geneheldout_decima/runs/her2st/seed_123/random/random/checkpoints/best.pt	paper/revision/reboot/tables/cold_gene_components/her2st/seed_123/random_gene_components.tsv.gz	0.08868853379957704	0.0769974890840468	0.0327449355446745	0.127642794266752	0.08974900977132076	2981	0	1e-06	1e-06	-4.163336342344337e-17
HER2ST	her2st	456	constant	3126	2981	-0.030696788382178444	0.7704606901930751	0.5492507742314161	0.09689902592429456	1.435548281240463	0.0968717469943568	2.6544085429052373	experiments/multicohort_geneheldout_decima/runs/her2st/seed_456/constant/constant/checkpoints/best.pt	paper/revision/reboot/tables/cold_gene_components/her2st/seed_456/constant_gene_components.tsv.gz	0.0968990259242946	0.0850365013498065	0.0364427451140308	0.1380232948398873	0.11170697688556391	2981	0	1e-06	1e-06	-4.163336342344337e-17
HER2ST	her2st	456	decima	3126	2981	0.710631542663627	0.5437255399504943	0.3098000541479547	0.09913284193540794	1.4284524757094441	0.350443022496255	2.336113938154897	experiments/multicohort_geneheldout_decima/runs/her2st/seed_456/decima/decima/checkpoints/best.pt	paper/revision/reboot/tables/cold_gene_components/her2st/seed_456/decima_gene_components.tsv.gz	0.09913284193540797	0.0878034410745367	0.0386902199545221	0.1439470896491422	0.15262993529082314	2981	0	1e-06	1e-06	-2.7755575615628914e-17
HER2ST	her2st	456	random	3126	2981	-0.022317355159422084	0.8212773879901023	0.5104039733527915	0.09229676757465294	1.442353988373086	0.04632436680396009	2.754881575799594	experiments/multicohort_geneheldout_decima/runs/her2st/seed_456/random/random/checkpoints/best.pt	paper/revision/reboot/tables/cold_gene_components/her2st/seed_456/random_gene_components.tsv.gz	0.09229676757465295	0.0785250891876549	0.0326589231294264	0.1357211607664827	0.0935400256763381	2981	0	1e-06	1e-06	-1.3877787807814457e-17
Hippocampus	hippocampus_donor_disjoint	42	constant	3680	3473		0.7899009892459721	0.4602839863048243	0.09664410552279917	1.3593468240740145	0.10046892849526319	2.4717673609318753	experiments/multicohort_geneheldout_decima/runs/hippocampus_donor_disjoint/seed_42/constant/constant/checkpoints/best.pt	paper/revision/reboot/tables/cold_gene_components/hippocampus_donor_disjoint/seed_42/constant_gene_components.tsv.gz	0.09664410552279923	0.0802331998111908	0.0257475615285234	0.1519381003147112	0.11940924288966812	3473	0	1e-06	1e-06	-5.551115123125783e-17
Hippocampus	hippocampus_donor_disjoint	42	decima	3680	3473	0.797474315628209	0.48494962469146086	0.23514861215790026	0.09321344763203061	1.3500885266218419	0.42329392141756667	2.0579151682043246	experiments/multicohort_geneheldout_decima/runs/hippocampus_donor_disjoint/seed_42/decima/decima/checkpoints/best.pt	paper/revision/reboot/tables/cold_gene_components/hippocampus_donor_disjoint/seed_42/decima_gene_components.tsv.gz	0.09321344763203064	0.0737564186060122	0.0181121266728291	0.147316475391571	0.16459007388840363	3473	0	1e-06	1e-06	-2.7755575615628914e-17
Hippocampus	hippocampus_donor_disjoint	42	random	3680	3473	0.011502367598764548	0.8241825872893552	0.4232773430690486	0.08543681207637426	1.3628349223403682	0.05716443575366604	2.536595962741453	experiments/multicohort_geneheldout_decima/runs/hippocampus_donor_disjoint/seed_42/random/random/checkpoints/best.pt	paper/revision/reboot/tables/cold_gene_components/hippocampus_donor_disjoint/seed_42/random_gene_components.tsv.gz	0.08543681207637428	0.0670448505815836	0.0218873628062264	0.1333201904180138	0.09572575873392157	3473	0	1e-06	1e-06	-2.7755575615628914e-17
Hippocampus	hippocampus_donor_disjoint	123	constant	3680	3473	-0.034511560268541755	0.7918068190916683	0.4393395401544819	0.09542613117202728	1.359454018688667	0.09985833955735501	2.475073267688832	experiments/multicohort_geneheldout_decima/runs/hippocampus_donor_disjoint/seed_123/constant/constant/checkpoints/best.pt	paper/revision/reboot/tables/cold_gene_components/hippocampus_donor_disjoint/seed_123/constant_gene_components.tsv.gz	0.0954261311720273	0.0775562866369698	0.024482445800158	0.1485110915612517	0.11868354627799756	3473	0	1e-06	1e-06	-2.7755575615628914e-17
Hippocampus	hippocampus_donor_disjoint	123	decima	3680	3473	0.8032482451997924	0.48152745377199774	0.23728451968420328	0.08813071762974801	1.352591611457598	0.42368164101640987	2.0613727561216044	experiments/multicohort_geneheldout_decima/runs/hippocampus_donor_disjoint/seed_123/decima/decima/checkpoints/best.pt	paper/revision/reboot/tables/cold_gene_components/hippocampus_donor_disjoint/seed_123/decima_gene_components.tsv.gz	0.08813045669585481	0.0685299448034725	0.0159783197637522	0.1389569847461516	0.15635525819571158	3473	1	1e-06	1e-06	2.6093389320080984e-07
Hippocampus	hippocampus_donor_disjoint	123	random	3680	3473	-0.009860937758274195	0.8253788503340139	0.44848554182498246	0.08547197847193266	1.363428385020779	0.048070542930697194	2.540187207659068	experiments/multicohort_geneheldout_decima/runs/hippocampus_donor_disjoint/seed_123/random/random/checkpoints/best.pt	paper/revision/reboot/tables/cold_gene_components/hippocampus_donor_disjoint/seed_123/random_gene_components.tsv.gz	0.08547197847193269	0.0675842302809139	0.0218289665952058	0.1324708569099527	0.09525276306809825	3473	0	1e-06	1e-06	-2.7755575615628914e-17
Hippocampus	hippocampus_donor_disjoint	456	constant	3680	3473	-0.03451156026837793	0.7904081261458595	0.4495762373703543	0.09935283697642314	1.3590725622786939	0.1034429349895815	2.471823235416183	experiments/multicohort_geneheldout_decima/runs/hippocampus_donor_disjoint/seed_456/constant/constant/checkpoints/best.pt	paper/revision/reboot/tables/cold_gene_components/hippocampus_donor_disjoint/seed_456/constant_gene_components.tsv.gz	0.09935283697642316	0.0825383452357775	0.0255126325371342	0.1562793949730054	0.1229439064901446	3473	0	1e-06	1e-06	-2.7755575615628914e-17
Hippocampus	hippocampus_donor_disjoint	456	decima	3680	3473	0.7985169981786651	0.47981907184283845	0.23961528730451043	0.09610042069320834	1.349246007636208	0.42548852390303554	2.0506911308263693	experiments/multicohort_geneheldout_decima/runs/hippocampus_donor_disjoint/seed_456/decima/decima/checkpoints/best.pt	paper/revision/reboot/tables/cold_gene_components/hippocampus_donor_disjoint/seed_456/decima_gene_components.tsv.gz	0.09610042069320837	0.0751533135949245	0.0188236538433652	0.1513845322481107	0.17104098895374417	3473	0	1e-06	1e-06	-2.7755575615628914e-17
Hippocampus	hippocampus_donor_disjoint	456	random	3680	3473	0.014106292965150447	0.8217547017941007	0.4307467998233527	0.08862115321535351	1.3626842441272844	0.060012312601096775	2.532189139113459	experiments/multicohort_geneheldout_decima/runs/hippocampus_donor_disjoint/seed_456/random/random/checkpoints/best.pt	paper/revision/reboot/tables/cold_gene_components/hippocampus_donor_disjoint/seed_456/random_gene_components.tsv.gz	0.08862115321535355	0.0707854784058215	0.0237364077395427	0.1376856109291707	0.09789923302562474	3473	0	1e-06	1e-06	-4.163336342344337e-17
NAc	nac	42	constant	3680	3559		0.886309890261615	0.5876117808233529	0.07545650657900022	1.4572991578875336	0.08563481847102483	2.9092660571552704	experiments/multicohort_geneheldout_decima/runs/nac/seed_42/constant/constant/checkpoints/best.pt	paper/revision/reboot/tables/cold_gene_components/nac/seed_42/constant_gene_components.tsv.gz	0.07545650657900026	0.0534575641976642	0.01426261326892825	0.11373362355986211	0.10156373536437145	3559	0	1e-06	1e-06	-4.163336342344337e-17
NAc	nac	42	decima	3680	3559	0.7683954417686182	0.5895216866162482	0.3161606891874623	0.07413947181189591	1.4528079656066586	0.41429332723559564	2.4581868039210244	experiments/multicohort_geneheldout_decima/runs/nac/seed_42/decima/decima/checkpoints/best.pt	paper/revision/reboot/tables/cold_gene_components/nac/seed_42/decima_gene_components.tsv.gz	0.07422861908200686	0.0513784844322965	0.0079071821974444	0.11335451648651824	0.150609622237041	3559	117	1e-06	1e-06	-8.914727011094525e-05
NAc	nac	42	random	3680	3559	0.00282872884230348	0.924869273345408	0.5425090930925083	0.07160278665485563	1.4601702134697052	0.04102271233888903	2.9874802250826273	experiments/multicohort_geneheldout_decima/runs/nac/seed_42/random/random/checkpoints/best.pt	paper/revision/reboot/tables/cold_gene_components/nac/seed_42/random_gene_components.tsv.gz	0.07160278665485566	0.050490632131589	0.014083071361175651	0.108374942488776	0.0821920280705018	3559	0	1e-06	1e-06	-2.7755575615628914e-17
NAc	nac	123	constant	3680	3559	0.0680218591712937	0.881860580669466	0.5676318622337893	0.07310087903222909	1.4573699599759533	0.08313926873766755	2.901605283979	experiments/multicohort_geneheldout_decima/runs/nac/seed_123/constant/constant/checkpoints/best.pt	paper/revision/reboot/tables/cold_gene_components/nac/seed_123/constant_gene_components.tsv.gz	0.07310087903222914	0.0508731889320469	0.0140130526111634	0.10957304378734475	0.09860398887372814	3559	0	1e-06	1e-06	-5.551115123125783e-17
NAc	nac	123	decima	3680	3559	0.76788108734799	0.592190955639629	0.30865629516008625	0.07417876502108535	1.451419870042069	0.4141539119532733	2.4573097670943143	experiments/multicohort_geneheldout_decima/runs/nac/seed_123/decima/decima/checkpoints/best.pt	paper/revision/reboot/tables/cold_gene_components/nac/seed_123/decima_gene_components.tsv.gz	0.07429977619281339	0.0516774816765362	0.00756937419800565	0.11286039611256735	0.147610534080052	3559	201	1e-06	1e-06	-0.00012101117172803877
NAc	nac	123	random	3680	3559	0.02793558234712039	0.9137183891172926	0.5426881222292503	0.07217477998315983	1.4603619857804844	0.056483142886257255	2.96753842412382	experiments/multicohort_geneheldout_decima/runs/nac/seed_123/random/random/checkpoints/best.pt	paper/revision/reboot/tables/cold_gene_components/nac/seed_123/random_gene_components.tsv.gz	0.07217477998315985	0.0510268479747386	0.014613568233785401	0.10918443329155844	0.08628813102686454	3559	0	1e-06	1e-06	-2.7755575615628914e-17
NAc	nac	456	constant	3680	3559	-0.06802185917170238	0.8876276728131787	0.5925670008052543	0.07283422790826123	1.4584992777631258	0.08231646408397285	2.9151030287792996	experiments/multicohort_geneheldout_decima/runs/nac/seed_456/constant/constant/checkpoints/best.pt	paper/revision/reboot/tables/cold_gene_components/nac/seed_456/constant_gene_components.tsv.gz	0.07283422790826127	0.0514439927293438	0.0146161472141611	0.1093805916056749	0.09762813449030398	3559	0	1e-06	1e-06	-4.163336342344337e-17
NAc	nac	456	decima	3680	3559	0.7745641625264661	0.5914921184463101	0.3190718548339989	0.07280277616048646	1.4528206666413848	0.4172838742152779	2.4605508156044213	experiments/multicohort_geneheldout_decima/runs/nac/seed_456/decima/decima/checkpoints/best.pt	paper/revision/reboot/tables/cold_gene_components/nac/seed_456/decima_gene_components.tsv.gz	0.07284777844013256	0.0504600489956389	0.0076620642664797	0.11132209466713006	0.14886384795312801	3559	100	1e-06	1e-06	-4.500227964610026e-05
NAc	nac	456	random	3680	3559	0.02467220851555057	0.9131490044862447	0.5315233676549385	0.06974137567000285	1.4597740965590118	0.05296686251786212	2.9647815173788983	experiments/multicohort_geneheldout_decima/runs/nac/seed_456/random/random/checkpoints/best.pt	paper/revision/reboot/tables/cold_gene_components/nac/seed_456/random_gene_components.tsv.gz	0.0697413756700029	0.0503675776052583	0.01445015932343925	0.1060607661847532	0.08433148045324816	3559	0	1e-06	1e-06	-4.163336342344337e-17
