## Supplementary material for "Pretrained gene representations transfer mean expression more broadly than spatial patterns in virtual spatial transcriptomics": Source Data: supp_pathway_map_epcam_metrics.tsv

display_condition	source_column	observed_gene_mean	predicted_gene_mean	raw_rmse	gene_pcc	centered_rmse
Observed	observed	1.1484327017617277	NA	NA	NA	NA
Complete decoder	complete_decoder	1.1484327017617277	1.587611217800021	2.279441499995923	0.4349896302517759	2.2367332838213114
Gene-vector-only	gene_vector_only	1.1484327017617277	1.6484626635795452	2.470178826398599	NA	2.419039782986719
Interaction-only	interaction_only	1.1484327017617277	0.6900426361843621	2.336112288863565	0.4366757491795437	2.2906984030987894
