## Supplementary material for "Pretrained gene representations transfer mean expression more broadly than spatial patterns in virtual spatial transcriptomics": Source Data: supp_section_centered_constant_mean_audit.tsv

cohort	seed	variant	sample	individual	n_spots	n_genes	predicted_gene_mean_std	predicted_gene_mean_range	abundance_pcc	checkpoint_sha256
hippocampus_donor_disjoint	42	constant	GSM8226200_V10B01-086_C1	Br2743	2605	3680	4.832367941417735e-11	3.0317137689195306e-10	NA	0f07d5ce420951efdce8ab9accc4e2bd2d9282cb9bb00f960f2297f8472b47b0
hippocampus_donor_disjoint	42	constant	GSM8226200_V10B01-086_D1	Br2743	3414	3680	1.1687932327459343e-10	7.332733309439732e-10	NA	0f07d5ce420951efdce8ab9accc4e2bd2d9282cb9bb00f960f2297f8472b47b0
hippocampus_donor_disjoint	42	constant	GSM8226207_V11U08-081_A1	Br8492	4622	3680	1.772887049622136e-10	1.112267555836155e-09	NA	0f07d5ce420951efdce8ab9accc4e2bd2d9282cb9bb00f960f2297f8472b47b0
hippocampus_donor_disjoint	42	constant	GSM8226207_V11U08-081_B1	Br8492	3765	3680	2.0944259259341994e-10	1.3139934695871602e-09	NA	0f07d5ce420951efdce8ab9accc4e2bd2d9282cb9bb00f960f2297f8472b47b0
hippocampus_donor_disjoint	123	constant	GSM8226200_V10B01-086_C1	Br2743	2605	3680	6.200019779792115e-11	3.889746302832009e-10	NA	50d48029ce0ddb8d4bf397c30f44629013022d433c6592ea78fd195d8872770f
hippocampus_donor_disjoint	123	constant	GSM8226200_V10B01-086_D1	Br2743	3414	3680	1.064436665667271e-10	6.678024799811055e-10	NA	50d48029ce0ddb8d4bf397c30f44629013022d433c6592ea78fd195d8872770f
hippocampus_donor_disjoint	123	constant	GSM8226207_V11U08-081_A1	Br8492	4622	3680	1.8242750172110164e-10	1.1445071557147912e-09	NA	50d48029ce0ddb8d4bf397c30f44629013022d433c6592ea78fd195d8872770f
hippocampus_donor_disjoint	123	constant	GSM8226207_V11U08-081_B1	Br8492	3765	3680	2.2269047163699835e-10	1.397107540768161e-09	NA	50d48029ce0ddb8d4bf397c30f44629013022d433c6592ea78fd195d8872770f
hippocampus_donor_disjoint	456	constant	GSM8226200_V10B01-086_C1	Br2743	2605	3680	1.2855924095602771e-10	8.065503820375852e-10	NA	f5eeaa92ad0825c990c206bda5bab901beca846551197732aa6b85c542f2b495
hippocampus_donor_disjoint	456	constant	GSM8226200_V10B01-086_D1	Br2743	3414	3680	1.426206003825428e-10	8.947680374404854e-10	NA	f5eeaa92ad0825c990c206bda5bab901beca846551197732aa6b85c542f2b495
hippocampus_donor_disjoint	456	constant	GSM8226207_V11U08-081_A1	Br8492	4622	3680	2.7942241552571304e-10	1.7530303875190612e-09	NA	f5eeaa92ad0825c990c206bda5bab901beca846551197732aa6b85c542f2b495
hippocampus_donor_disjoint	456	constant	GSM8226207_V11U08-081_B1	Br8492	3765	3680	2.6811175731076273e-10	1.6820699832997832e-09	NA	f5eeaa92ad0825c990c206bda5bab901beca846551197732aa6b85c542f2b495
dlpfc	42	constant	GSM9223406_Br5182-V12F14-053_C1	GSM9223406_Br5182-V12F14-053_C1	3724	3680	6.760643299530686e-11	4.2414682877023324e-10	NA	5019c9b9daee5bd77fd886a230fb4fc3b422aa873f66e4b000b2f2b9fe4dae7e
dlpfc	42	constant	GSM9223411_Br2378-V12F14-057_D1	GSM9223411_Br2378-V12F14-057_D1	4143	3680	3.783735825160374e-11	2.3738266907713523e-10	NA	5019c9b9daee5bd77fd886a230fb4fc3b422aa873f66e4b000b2f2b9fe4dae7e
dlpfc	42	constant	GSM9223412_Br5373-V12D07-334_A1	GSM9223412_Br5373-V12D07-334_A1	4384	3680	7.964135578809305e-11	4.996510982735458e-10	NA	5019c9b9daee5bd77fd886a230fb4fc3b422aa873f66e4b000b2f2b9fe4dae7e
dlpfc	42	constant	GSM9223413_Br5472-V12D07-334_B1	GSM9223413_Br5472-V12D07-334_B1	3929	3680	5.5615733211140905e-11	3.489200040007745e-10	NA	5019c9b9daee5bd77fd886a230fb4fc3b422aa873f66e4b000b2f2b9fe4dae7e
dlpfc	42	constant	GSM9223419_Br8514-V13M06-279_D1	GSM9223419_Br8514-V13M06-279_D1	4809	3680	8.396264625981299e-11	5.267618563564724e-10	NA	5019c9b9daee5bd77fd886a230fb4fc3b422aa873f66e4b000b2f2b9fe4dae7e
dlpfc	42	constant	GSM9223420_Br5590-V13M06-280_A1	GSM9223420_Br5590-V13M06-280_A1	4664	3680	1.0185095071635844e-12	6.3898886182300885e-12	NA	5019c9b9daee5bd77fd886a230fb4fc3b422aa873f66e4b000b2f2b9fe4dae7e
dlpfc	42	constant	GSM9223422_Br2720-V13M06-280_C1	GSM9223422_Br2720-V13M06-280_C1	2494	3680	6.095024200004541e-11	3.823874550334949e-10	NA	5019c9b9daee5bd77fd886a230fb4fc3b422aa873f66e4b000b2f2b9fe4dae7e
dlpfc	42	constant	GSM9223445_Br1578-V13F27-296_B1	GSM9223445_Br1578-V13F27-296_B1	4563	3680	1.8253240876104508e-10	1.1560401524945974e-09	NA	5019c9b9daee5bd77fd886a230fb4fc3b422aa873f66e4b000b2f2b9fe4dae7e
dlpfc	42	constant	GSM9223452_Br5224-V13M06-342_A1	GSM9223452_Br5224-V13M06-342_A1	4992	3680	4.3772885862156115e-11	2.7462077056839007e-10	NA	5019c9b9daee5bd77fd886a230fb4fc3b422aa873f66e4b000b2f2b9fe4dae7e
dlpfc	42	constant	GSM9223464_Br8218-V13F27-336_A1	GSM9223464_Br8218-V13F27-336_A1	4569	3680	1.2684126821216728e-10	7.957722258922217e-10	NA	5019c9b9daee5bd77fd886a230fb4fc3b422aa873f66e4b000b2f2b9fe4dae7e
dlpfc	123	constant	GSM9223406_Br5182-V12F14-053_C1	GSM9223406_Br5182-V12F14-053_C1	3724	3680	1.7220517369858848e-11	1.0803746786081092e-10	NA	326cf3035bf1d37bc14f24f9c07d81505cad08dc61b1a9a81b1f71f8a68fce06
dlpfc	123	constant	GSM9223411_Br2378-V12F14-057_D1	GSM9223411_Br2378-V12F14-057_D1	4143	3680	4.2423721329463127e-11	2.661564302286479e-10	NA	326cf3035bf1d37bc14f24f9c07d81505cad08dc61b1a9a81b1f71f8a68fce06
dlpfc	123	constant	GSM9223412_Br5373-V12D07-334_A1	GSM9223412_Br5373-V12D07-334_A1	4384	3680	1.8149563321209818e-10	1.1386608322894176e-09	NA	326cf3035bf1d37bc14f24f9c07d81505cad08dc61b1a9a81b1f71f8a68fce06
dlpfc	123	constant	GSM9223413_Br5472-V12D07-334_B1	GSM9223413_Br5472-V12D07-334_B1	3929	3680	7.254219146409162e-12	4.551126142615658e-11	NA	326cf3035bf1d37bc14f24f9c07d81505cad08dc61b1a9a81b1f71f8a68fce06
dlpfc	123	constant	GSM9223419_Br8514-V13M06-279_D1	GSM9223419_Br8514-V13M06-279_D1	4809	3680	5.5316559869116654e-11	3.470430609553432e-10	NA	326cf3035bf1d37bc14f24f9c07d81505cad08dc61b1a9a81b1f71f8a68fce06
dlpfc	123	constant	GSM9223420_Br5590-V13M06-280_A1	GSM9223420_Br5590-V13M06-280_A1	4664	3680	8.606370811451614e-11	5.399434233055445e-10	NA	326cf3035bf1d37bc14f24f9c07d81505cad08dc61b1a9a81b1f71f8a68fce06
dlpfc	123	constant	GSM9223422_Br2720-V13M06-280_C1	GSM9223422_Br2720-V13M06-280_C1	2494	3680	4.1903291374834586e-11	2.6289137533552775e-10	NA	326cf3035bf1d37bc14f24f9c07d81505cad08dc61b1a9a81b1f71f8a68fce06
dlpfc	123	constant	GSM9223445_Br1578-V13F27-296_B1	GSM9223445_Br1578-V13F27-296_B1	4563	3680	1.3741854826395728e-10	8.621315883416969e-10	NA	326cf3035bf1d37bc14f24f9c07d81505cad08dc61b1a9a81b1f71f8a68fce06
dlpfc	123	constant	GSM9223452_Br5224-V13M06-342_A1	GSM9223452_Br5224-V13M06-342_A1	4992	3680	9.896477542542589e-11	6.208816794028849e-10	NA	326cf3035bf1d37bc14f24f9c07d81505cad08dc61b1a9a81b1f71f8a68fce06
dlpfc	123	constant	GSM9223464_Br8218-V13F27-336_A1	GSM9223464_Br8218-V13F27-336_A1	4569	3680	1.7570634767474495e-10	1.102340219105713e-09	NA	326cf3035bf1d37bc14f24f9c07d81505cad08dc61b1a9a81b1f71f8a68fce06
dlpfc	456	constant	GSM9223406_Br5182-V12F14-053_C1	GSM9223406_Br5182-V12F14-053_C1	3724	3680	2.5511844813787982e-12	1.600553023450857e-11	NA	d442a45fe20d45426451fad2241d02f2e28f639f4757f09c59a99a656cc98226
dlpfc	456	constant	GSM9223411_Br2378-V12F14-057_D1	GSM9223411_Br2378-V12F14-057_D1	4143	3680	7.739461814094886e-11	4.855555957306024e-10	NA	d442a45fe20d45426451fad2241d02f2e28f639f4757f09c59a99a656cc98226
dlpfc	456	constant	GSM9223412_Br5373-V12D07-334_A1	GSM9223412_Br5373-V12D07-334_A1	4384	3680	1.2298360263012703e-10	7.715701411115106e-10	NA	d442a45fe20d45426451fad2241d02f2e28f639f4757f09c59a99a656cc98226
dlpfc	456	constant	GSM9223413_Br5472-V12D07-334_B1	GSM9223413_Br5472-V12D07-334_B1	3929	3680	2.1037256760062464e-10	1.3198279136261704e-09	NA	d442a45fe20d45426451fad2241d02f2e28f639f4757f09c59a99a656cc98226
dlpfc	456	constant	GSM9223419_Br8514-V13M06-279_D1	GSM9223419_Br8514-V13M06-279_D1	4809	3680	4.346300626965245e-11	2.7267665902996896e-10	NA	d442a45fe20d45426451fad2241d02f2e28f639f4757f09c59a99a656cc98226
dlpfc	456	constant	GSM9223420_Br5590-V13M06-280_A1	GSM9223420_Br5590-V13M06-280_A1	4664	3680	1.1560035989222628e-10	7.252494160780998e-10	NA	d442a45fe20d45426451fad2241d02f2e28f639f4757f09c59a99a656cc98226
dlpfc	456	constant	GSM9223422_Br2720-V13M06-280_C1	GSM9223422_Br2720-V13M06-280_C1	2494	3680	6.666433603578953e-11	4.182363344540363e-10	NA	d442a45fe20d45426451fad2241d02f2e28f639f4757f09c59a99a656cc98226
dlpfc	456	constant	GSM9223445_Br1578-V13F27-296_B1	GSM9223445_Br1578-V13F27-296_B1	4563	3680	1.5303429600461268e-10	9.60101109725997e-10	NA	d442a45fe20d45426451fad2241d02f2e28f639f4757f09c59a99a656cc98226
dlpfc	456	constant	GSM9223452_Br5224-V13M06-342_A1	GSM9223452_Br5224-V13M06-342_A1	4992	3680	4.3297103626782864e-11	2.716358249443829e-10	NA	d442a45fe20d45426451fad2241d02f2e28f639f4757f09c59a99a656cc98226
dlpfc	456	constant	GSM9223464_Br8218-V13F27-336_A1	GSM9223464_Br8218-V13F27-336_A1	4569	3680	1.812517450622601e-10	1.138215188767333e-09	NA	d442a45fe20d45426451fad2241d02f2e28f639f4757f09c59a99a656cc98226
nac	42	constant	GSM9227432_37v_NAc	Br8492	4221	3680	2.4196080242845825e-10	1.5180050549901125e-09	NA	65f0972baec7dd49080f2f9519e1fbfce8e8e799675e39a2473cf9c77ad4e001
nac	42	constant	GSM9227433_38v_NAc	Br8492	4265	3680	2.674485449055659e-10	1.6779091449592443e-09	NA	65f0972baec7dd49080f2f9519e1fbfce8e8e799675e39a2473cf9c77ad4e001
nac	42	constant	GSM9227434_39v_NAc	Br8492	4188	3680	7.089167694645031e-11	4.447576751331894e-10	NA	65f0972baec7dd49080f2f9519e1fbfce8e8e799675e39a2473cf9c77ad4e001
nac	42	constant	GSM9227435_40v_NAc	Br8492	4504	3680	2.7777814779591416e-10	1.742714639263454e-09	NA	65f0972baec7dd49080f2f9519e1fbfce8e8e799675e39a2473cf9c77ad4e001
nac	42	constant	GSM9227456_61v_NAc	Br2743	4402	3680	1.4568191558261338e-10	9.139740075880809e-10	NA	65f0972baec7dd49080f2f9519e1fbfce8e8e799675e39a2473cf9c77ad4e001
nac	42	constant	GSM9227457_62v_NAc	Br2743	4226	3680	2.782067340474621e-10	1.7454034884067937e-09	NA	65f0972baec7dd49080f2f9519e1fbfce8e8e799675e39a2473cf9c77ad4e001
nac	42	constant	GSM9227458_63v_NAc	Br2743	4188	3680	4.3017069698518763e-10	2.698789580701799e-09	NA	65f0972baec7dd49080f2f9519e1fbfce8e8e799675e39a2473cf9c77ad4e001
nac	42	constant	GSM9227459_64v_NAc	Br2743	4988	3680	6.994992683362482e-10	4.3884935685412074e-09	NA	65f0972baec7dd49080f2f9519e1fbfce8e8e799675e39a2473cf9c77ad4e001
nac	123	constant	GSM9227432_37v_NAc	Br8492	4221	3680	3.094847530538139e-10	1.941634408808568e-09	NA	1794cca831ff632d82e39f9686e64eb1d3023d8e2e9d3ab846ac26e630c9088e
nac	123	constant	GSM9227433_38v_NAc	Br8492	4265	3680	1.1548598882256399e-10	7.245318789372845e-10	NA	1794cca831ff632d82e39f9686e64eb1d3023d8e2e9d3ab846ac26e630c9088e
nac	123	constant	GSM9227434_39v_NAc	Br8492	4188	3680	1.2930641337065424e-10	8.112379656921576e-10	NA	1794cca831ff632d82e39f9686e64eb1d3023d8e2e9d3ab846ac26e630c9088e
nac	123	constant	GSM9227435_40v_NAc	Br8492	4504	3680	1.2260734428403546e-10	7.692095849165526e-10	NA	1794cca831ff632d82e39f9686e64eb1d3023d8e2e9d3ab846ac26e630c9088e
nac	123	constant	GSM9227456_61v_NAc	Br2743	4402	3680	3.9388065738473525e-11	2.47111442419623e-10	NA	1794cca831ff632d82e39f9686e64eb1d3023d8e2e9d3ab846ac26e630c9088e
nac	123	constant	GSM9227457_62v_NAc	Br2743	4226	3680	1.3207793425809677e-10	8.286258346146269e-10	NA	1794cca831ff632d82e39f9686e64eb1d3023d8e2e9d3ab846ac26e630c9088e
nac	123	constant	GSM9227458_63v_NAc	Br2743	4188	3680	2.1295861375707719e-10	1.33605215779653e-09	NA	1794cca831ff632d82e39f9686e64eb1d3023d8e2e9d3ab846ac26e630c9088e
nac	123	constant	GSM9227459_64v_NAc	Br2743	4988	3680	3.1498894264154674e-10	1.9761663971884502e-09	NA	1794cca831ff632d82e39f9686e64eb1d3023d8e2e9d3ab846ac26e630c9088e
nac	456	constant	GSM9227432_37v_NAc	Br8492	4221	3680	1.1872959342202838e-10	7.448814898225464e-10	NA	d41748c5ef30df683535e640af9e1e26f8b0ee67113abec24d002a7f9191bfcb
nac	456	constant	GSM9227433_38v_NAc	Br8492	4265	3680	7.615531212609716e-11	4.777804818445475e-10	NA	d41748c5ef30df683535e640af9e1e26f8b0ee67113abec24d002a7f9191bfcb
nac	456	constant	GSM9227434_39v_NAc	Br8492	4188	3680	1.3157495283737614e-10	8.254702477117348e-10	NA	d41748c5ef30df683535e640af9e1e26f8b0ee67113abec24d002a7f9191bfcb
nac	456	constant	GSM9227435_40v_NAc	Br8492	4504	3680	1.324950356226927e-10	8.312426302836684e-10	NA	d41748c5ef30df683535e640af9e1e26f8b0ee67113abec24d002a7f9191bfcb
nac	456	constant	GSM9227456_61v_NAc	Br2743	4402	3680	1.224807096907579e-10	7.684151093201308e-10	NA	d41748c5ef30df683535e640af9e1e26f8b0ee67113abec24d002a7f9191bfcb
nac	456	constant	GSM9227457_62v_NAc	Br2743	4226	3680	2.4476571619978413e-10	1.5356024229973286e-09	NA	d41748c5ef30df683535e640af9e1e26f8b0ee67113abec24d002a7f9191bfcb
nac	456	constant	GSM9227458_63v_NAc	Br2743	4188	3680	3.054013448515883e-10	1.9160160680264937e-09	NA	d41748c5ef30df683535e640af9e1e26f8b0ee67113abec24d002a7f9191bfcb
nac	456	constant	GSM9227459_64v_NAc	Br2743	4988	3680	3.057035619540389e-10	1.9179121069079486e-09	NA	d41748c5ef30df683535e640af9e1e26f8b0ee67113abec24d002a7f9191bfcb
her2st	42	constant	G1	G	441	3184	2.9617011531205085e-10	1.6218950626978312e-09	NA	45754e8ea2341b357ae796577368f4dd27af1e79dd29500d2bc55506805e6f75
her2st	42	constant	G2	G	467	3184	7.564062289530718e-11	4.148074106424815e-10	NA	45754e8ea2341b357ae796577368f4dd27af1e79dd29500d2bc55506805e6f75
her2st	42	constant	G3	G	463	3184	6.585502134461984e-11	4.827590549538741e-10	NA	45754e8ea2341b357ae796577368f4dd27af1e79dd29500d2bc55506805e6f75
her2st	42	constant	H1	H	613	3184	1.5673798481497636e-10	8.508004301077676e-10	NA	45754e8ea2341b357ae796577368f4dd27af1e79dd29500d2bc55506805e6f75
her2st	42	constant	H2	H	603	3184	1.984647149618582e-10	1.1614503803158982e-09	NA	45754e8ea2341b357ae796577368f4dd27af1e79dd29500d2bc55506805e6f75
her2st	42	constant	H3	H	510	3184	2.4221944283684337e-10	1.3148083177760839e-09	NA	45754e8ea2341b357ae796577368f4dd27af1e79dd29500d2bc55506805e6f75
her2st	123	constant	G1	G	441	3184	4.163048708901754e-10	2.365263651604721e-09	NA	dbbbac043a46ce6093bd2df405fd8c2d768cf832b47dafe6ce461f3fdca087df
her2st	123	constant	G2	G	467	3184	2.1749612522667582e-10	1.1806059463381757e-09	NA	dbbbac043a46ce6093bd2df405fd8c2d768cf832b47dafe6ce461f3fdca087df
her2st	123	constant	G3	G	463	3184	4.371004992084956e-10	2.381611130530814e-09	NA	dbbbac043a46ce6093bd2df405fd8c2d768cf832b47dafe6ce461f3fdca087df
her2st	123	constant	H1	H	613	3184	3.985622861280537e-10	2.163463852511427e-09	NA	dbbbac043a46ce6093bd2df405fd8c2d768cf832b47dafe6ce461f3fdca087df
her2st	123	constant	H2	H	603	3184	1.820997118069752e-11	9.884681961835895e-11	NA	dbbbac043a46ce6093bd2df405fd8c2d768cf832b47dafe6ce461f3fdca087df
her2st	123	constant	H3	H	510	3184	3.821684585715387e-10	2.0744753692625295e-09	NA	dbbbac043a46ce6093bd2df405fd8c2d768cf832b47dafe6ce461f3fdca087df
her2st	456	constant	G1	G	441	3184	1.2449673131723349e-11	6.757894244202589e-11	NA	1d3b4ec5fcbf36f2374120be7d4ddb1f2be0f7b83df2c2a8646abf205a98e07b
her2st	456	constant	G2	G	467	3184	3.415119322985618e-11	1.9144963392392356e-10	NA	1d3b4ec5fcbf36f2374120be7d4ddb1f2be0f7b83df2c2a8646abf205a98e07b
her2st	456	constant	G3	G	463	3184	4.624665053292395e-10	2.510346819306619e-09	NA	1d3b4ec5fcbf36f2374120be7d4ddb1f2be0f7b83df2c2a8646abf205a98e07b
her2st	456	constant	H1	H	613	3184	1.2539038376141245e-10	6.806403218817536e-10	NA	1d3b4ec5fcbf36f2374120be7d4ddb1f2be0f7b83df2c2a8646abf205a98e07b
her2st	456	constant	H2	H	603	3184	1.092598475340339e-10	5.930810287324562e-10	NA	1d3b4ec5fcbf36f2374120be7d4ddb1f2be0f7b83df2c2a8646abf205a98e07b
her2st	456	constant	H3	H	510	3184	6.459186914936208e-11	3.506156476262845e-10	NA	1d3b4ec5fcbf36f2374120be7d4ddb1f2be0f7b83df2c2a8646abf205a98e07b
