## Supplementary material for "Pretrained gene representations transfer mean expression more broadly than spatial patterns in virtual spatial transcriptomics": Source Data: supp_section_centered_paired_effects.tsv

cohort	seed	control	primary_abundance_pcc_gain	primary_abundance_rmse_reduction	primary_within_section_gene_pcc_gain	primary_centered_full_matrix_pcc_gain	primary_section_centered_rmse_reduction	concat_centered_gene_pcc_gain	concat_centered_full_matrix_pcc_gain	observation_weighted_centered_rmse_reduction	primary_total_mse_reduction	primary_abundance_mse_reduction	primary_centered_mse_reduction	primary_abundance_share_percent	primary_abundance_error_fraction_reduced	primary_centered_error_fraction_reduced	observation_weighted_total_mse_reduction	observation_weighted_abundance_mse_reduction	observation_weighted_centered_mse_reduction	observation_weighted_abundance_share_percent	observation_weighted_abundance_error_fraction_reduced	observation_weighted_centered_error_fraction_reduced
dlpfc	42	constant	NA	0.37686953843470106	0.00391606481410002	0.035776192389147365	0.004730271622962912	0.0044560290943919945	0.0388235675539329	0.004824219997578094	0.6280288633496922	0.6141907754158756	0.013838087933816468	97.79658408373001	0.6101651486430781	0.006446926747238591	0.6222419280774352	0.6081561686938688	0.014085759383567265	97.73628893393801	0.6116212025251919	0.006587187102090349
dlpfc	123	constant	NA	0.37289394932549424	0.0038378743170748852	0.03593269270678387	0.004997361848402049	0.004104221057180196	0.038337109779679815	0.004989901884384862	0.6255213124665646	0.6109037747347235	0.014617537731840713	97.66314313509142	0.6041358400863928	0.006810588952897319	0.6189372880157058	0.6043693287543214	0.014567959261384988	97.64629477921925	0.6051651034491264	0.006813370196292821
dlpfc	456	constant	NA	0.35507622987292287	0.002464139112065375	0.0331144974055437	0.002696702886195279	0.0025524589639912276	0.03599676771375329	0.002775283764477221	0.5965491776483711	0.5886567251038981	0.007892452544473016	98.67698207621618	0.581131161596303	0.003678868391049303	0.5913084201067873	0.5832016361624361	0.008106783944350493	98.62900921605562	0.5828496237661973	0.003793161501541885
dlpfc	42	random	0.8089548163713662	0.434245266805385	0.008700537185138572	0.05176242291796797	0.006571952989123275	0.008541188941882785	0.0538334650616342	0.006637870946598845	0.7518500312277263	0.7326121262640234	0.019237904963702146	97.44125767577763	0.6511998081842953	0.008940117974822599	0.7442296592379831	0.7248363623427962	0.019393296895187095	97.394178442842	0.6524092375372118	0.009046795417401866
dlpfc	123	random	0.7768820050871266	0.4219870390492678	0.006436815775249974	0.04730900773630381	0.006296477869386807	0.006203082161364518	0.049257254628490815	0.0063032202479536	0.7304742256775718	0.7120485276145854	0.018425698062986218	97.47757040354229	0.6401314128662313	0.008569678176322672	0.7228082959983126	0.7043978412444536	0.018410454753859717	97.45292702701602	0.6411114587980808	0.00859504205863285
dlpfc	456	random	0.7964491010322493	0.40999957819760047	0.0065450818679326644	0.049090299489289946	0.004447625935755095	0.006381036070217588	0.051293509401556775	0.004512336872072087	0.7152536318251559	0.7022289574146852	0.013024674410472059	98.17901317365774	0.6233601330606151	0.006056635600476163	0.7083564958838768	0.6951678289385042	0.01318866694537224	98.13813143212359	0.6248305628727439	0.006156334259864734
her2st	42	constant	NA	0.22768698501807694	0.0017706315450972537	0.03376749841032348	0.007166129946902355	0.0018263358895560522	0.03828882753414149	0.007070237660482759	0.3348337265652286	0.31471335616346113	0.020120370401767618	93.99093675294749	0.48570653599520375	0.010157323730771323	0.3335052746173681	0.31375558415542393	0.01974969046194386	94.07814749418789	0.4866260502262676	0.010073305912376686
her2st	123	constant	NA	0.20670760731541693	0.005634267050300096	0.037358479242220494	0.004982056441509286	0.00502355599599387	0.04153259454518361	0.004627550003431402	0.30818329175408454	0.2941637134697611	0.014019578284323764	95.45089605457574	0.4429770871160687	0.00705676896373362	0.3059804998477489	0.293022743359495	0.012957756488253258	95.7651691873497	0.4439469466601602	0.006588676082837222
her2st	456	constant	NA	0.2171856453573242	0.0038754934475429964	0.03610019620309987	-0.00188157604788608	0.003991148271310432	0.04084548512799312	-0.002288697371732873	0.3022446953935658	0.3075478625678151	-0.005303167174250056	101.75459396147343	0.46117928361468524	-0.0026739191910159464	0.3021506512404364	0.3085691087837567	-0.006418457543319933	102.12425739179123	0.46514611493280195	-0.0032697549774819167
her2st	42	random	0.7045058123945334	0.271488661476996	0.009017646139286573	0.05302296860719233	0.014557006071303169	0.008283318057669423	0.05647619839637516	0.014461858551375828	0.4281278899198995	0.38714853938743315	0.04097935053246582	90.42824550857144	0.5374190958880746	0.02047194467826215	0.42428899315751956	0.3837849778978025	0.04050401525971692	90.45367287086808	0.5369225632607617	0.020442624494503875
her2st	123	random	0.7140218789169495	0.3069828565265549	0.00950063472901963	0.057942119074016946	0.015623488869861424	0.008409567238522778	0.06120080934151652	0.015462576302428088	0.5117782679195635	0.46764728985008774	0.044130978069475635	91.37693395054207	0.5583552463873137	0.02188172005998509	0.5049220799226983	0.4614572689425131	0.043464810980184954	91.39177851227272	0.5569963273851827	0.02176311544788588
her2st	456	random	0.7259430203487257	0.27701644571811734	0.008162456964838888	0.05291098914366599	0.00505692324258189	0.007852990084868422	0.05687737852813278	0.00474049575112212	0.4231338477309432	0.40884596970754783	0.014287878023395262	96.62331952406687	0.5322331689211598	0.007133649513191952	0.42017277224689	0.40684513236609837	0.013327639880791553	96.82805722762055	0.5341579001986378	0.006721882766414465
hippocampus_donor_disjoint	42	constant	NA	0.30110475535946	-0.0010610749199917308	0.04503103497594543	0.010721472858687298	-0.0011528850427814097	0.0475385308723673	0.010151680740649205	0.42369036459277876	0.39463078359954096	0.029059580993237688	93.14131653166864	0.6076798023228455	0.015698222297794055	0.4220186047630783	0.3945705931440522	0.02744801161902588	93.4960185856177	0.6136746258811957	0.014906301381004065
hippocampus_donor_disjoint	123	constant	NA	0.3069965988121798	-0.001053834021315661	0.049675506180267365	0.011940167629993947	-0.0016356591990187158	0.05201818507561312	0.011237308543216029	0.43463074699096005	0.402252931753329	0.032377815237629726	92.5505005198575	0.6151600245809197	0.017458908162483695	0.43326410937606186	0.40286587938752405	0.030398229988537695	92.98390304419308	0.6217311222695704	0.016479179310171968
hippocampus_donor_disjoint	456	constant	NA	0.30308024021416	-0.0031290178736942398	0.04253765934247403	0.010396986455339263	-0.0038969316871101806	0.04477788152858114	0.009795547957833772	0.4258126970175944	0.3976426840499624	0.02817001296763233	93.3844121687926	0.6097647020313245	0.015232150655932912	0.4228852033805355	0.39640946799990884	0.02647573538062642	93.73926182117981	0.6135354806828446	0.014392200484772676
hippocampus_donor_disjoint	42	random	0.7860903884828243	0.3336360544260407	0.012857481321951678	0.07432987641716421	0.014829274643138657	0.011668258284363214	0.07489291557652221	0.013993474202590228	0.48837455214068193	0.4481202307895612	0.04025432135112039	91.75748998905148	0.6375348778888446	0.02161499573442797	0.48540338253859705	0.44751420861073454	0.03788917392786262	92.19429132740959	0.6430656920798935	0.020460606864883178
hippocampus_donor_disjoint	123	random	0.7721345555800866	0.3361173878861712	0.008596433252419489	0.0717729355962464	0.014465770999551264	0.007694583173980071	0.0728734134191051	0.013590943168467762	0.4894604156420064	0.45019745829861224	0.039262957343393357	91.97831814613762	0.641449293246569	0.02109323330784829	0.48688502874430295	0.4500879545234088	0.036797074220894066	92.44234838853119	0.6474254990794212	0.019879097541546674
hippocampus_donor_disjoint	456	random	0.7953432255043473	0.3345662226341126	0.006678966191253771	0.06719833987084388	0.014006397347783972	0.005426507087796753	0.06816969773166691	0.013279475755367809	0.48748663630251965	0.4494865855538256	0.03800005074869417	92.20490411041496	0.6385036506842628	0.020438831140589704	0.48311138941298193	0.44717291246042457	0.035938476952556586	92.56103711481002	0.6416874491645955	0.019436164965893347
nac	42	constant	NA	0.2927460778537917	-0.0013413174326669663	0.03253414651299147	0.0009005910565980102	-0.0007788624352600901	0.035781767968318445	0.0009793222677787483	0.4442300143525699	0.4416192547344324	0.0026107596181379478	99.4122955374948	0.544430521952021	0.001241876956213902	0.4405169731246281	0.4376835591376893	0.0028334139869392594	99.35679799876014	0.5446637068536759	0.0013530294864891354
nac	123	constant	NA	0.27572072662954217	0.0016427372404660412	0.03622776043611382	0.002709150602370425	0.0017816604495006702	0.0390632310534917	0.0027866638917761755	0.432292448192543	0.42444062878926814	0.007851819403274618	98.18367879519893	0.5153147862064177	0.0037320241940980528	0.42852543082086303	0.4204647675076245	0.008060663313238514	98.11897667361353	0.515395932576483	0.003846112740526995
nac	456	constant	NA	0.2714848416092165	0.0024119425288216256	0.03783243121648283	0.0012841799260645548	0.002465912203967323	0.04063453283343152	0.001328485641285182	0.41760056027085524	0.4138790576402376	0.003721502630617657	99.10883677258386	0.5132481198026426	0.0017709593805877834	0.41434489856548495	0.4105025330405073	0.0038423655249779642	99.07266493728284	0.5137788106693364	0.001835592081155786
nac	42	random	0.7705928652542143	0.3311409347993963	0.0027423398670136934	0.048849107436548966	0.0025216812407624634	0.003380951726311948	0.05162168213896144	0.0026319790188971126	0.5195678433840114	0.5122535523897381	0.007314290994273165	98.59223562670192	0.5809230437668953	0.0034714693004644225	0.5152619751488698	0.5076426794116632	0.007619295737206766	98.52127731043896	0.5811300140280654	0.003630117322209198
nac	123	random	0.7379006093483308	0.3030036129626893	0.0024007331046304037	0.04590383753327028	0.004240865237238545	0.0029457460947589706	0.048708312817460506	0.004326225679951445	0.48700395593105483	0.474706335409274	0.012297620521779962	97.4748417601105	0.5431927128066358	0.00583281883898528	0.4829265421576867	0.47040590438791985	0.01252063776976664	97.40734114264555	0.5433505006863479	0.0059614850366389825
nac	456	random	0.7728832519948812	0.31271703113713456	0.00337414716709504	0.048495086129244885	0.003007536336908645	0.003974665102423669	0.051247539363159816	0.0030813523562456258	0.49835250614458815	0.4896316017448479	0.00872090439974027	98.25005306641117	0.5550470554836853	0.004140185529214383	0.4943912730128224	0.4854737076945339	0.008917565318289356	98.19625349291772	0.5554885622750836	0.004249835348521768
