## Supplementary material for "Pretrained gene representations transfer mean expression more broadly than spatial patterns in virtual spatial transcriptomics": Source Data: supp_section_centered_per_individual.tsv

cohort	seed	variant	individual	n_sections	abundance_pcc	abundance_rmse	mean_within_section_gene_pcc	centered_full_matrix_pcc	section_centered_rmse	total_mse	abundance_mse	centered_mse	decomposition_error
dlpfc	42	constant	GSM9223406_Br5182-V12F14-053_C1	1	NA	1.1807124019916606	0.0662399652038832	0.0841247113699528	1.514780399273158	3.688641434239064	1.3940817762169169	2.2945596580221475	0.0
dlpfc	42	constant	GSM9223411_Br2378-V12F14-057_D1	1	NA	1.2467494584483536	0.0625120027927586	0.0786688271362717	1.5352984340215996	3.911525493650439	1.554384212141263	2.357141281509176	0.0
dlpfc	42	constant	GSM9223412_Br5373-V12D07-334_A1	1	NA	1.0952777986998352	0.0627981653773023	0.0795109682787768	1.5439043439478464	3.583274079585787	1.1996334563247568	2.38364062326103	0.0
dlpfc	42	constant	GSM9223413_Br5472-V12D07-334_B1	1	NA	1.1814542611387635	0.060338338295886	0.0762601677805399	1.5316809848706336	3.741880810577217	1.3958341711629414	2.3460466394142743	8.881784197001252e-16
dlpfc	42	constant	GSM9223419_Br8514-V13M06-279_D1	1	NA	0.9688252498641484	0.0678092879771433	0.0860937633950244	1.4741054900795352	3.111609360656957	0.9386223647743298	2.172986995882627	0.0
dlpfc	42	constant	GSM9223420_Br5590-V13M06-280_A1	1	NA	0.9136604959899036	0.0796513914872803	0.1005516281120913	1.459483069656899	2.964866332547641	0.8347755019325169	2.1300908306151247	-4.440892098500626e-16
dlpfc	42	constant	GSM9223422_Br2720-V13M06-280_C1	1	NA	0.8876788087949409	0.0662214161751558	0.0843627783721511	1.456139121886492	2.9083148098719693	0.7879736675836052	2.120341142288364	0.0
dlpfc	42	constant	GSM9223445_Br1578-V13F27-296_B1	1	NA	0.7656507719539416	0.054787862159968	0.0688518301603205	1.3671266210101507	2.4552563024682987	0.5862211045936666	1.869035197874632	-2.220446049250313e-16
dlpfc	42	constant	GSM9223452_Br5224-V13M06-342_A1	1	NA	0.8825856995582727	0.0675743491007646	0.0846329584258727	1.451463060847887	2.8857025340706817	0.7789575170647657	2.106745017005916	0.0
dlpfc	42	constant	GSM9223464_Br8218-V13F27-336_A1	1	NA	0.7716814418380014	0.037255202041476	0.0467434008342216	1.2977056034410943	2.279532080879592	0.5954922476771767	1.6840398332024151	0.0
dlpfc	42	decima	GSM9223406_Br5182-V12F14-053_C1	1	0.8028260406005184	0.737188654461531	0.0649358984101297	0.1052422855927612	1.5121596331447285	2.830073868379201	0.5434471122668025	2.2866267561124	-8.881784197001252e-16
dlpfc	42	decima	GSM9223411_Br2378-V12F14-057_D1	1	0.8068609678749377	0.7986785517965843	0.068957168677262	0.1092795353094055	1.5311322276609949	2.98225332768201	0.6378874290998893	2.344365898582121	-4.440892098500626e-16
dlpfc	42	decima	GSM9223412_Br5373-V12D07-334_A1	1	0.8087854420428161	0.6763317429125082	0.0691595504127619	0.1154559372332853	1.5396065434265402	2.8278129350328918	0.4574246264710711	2.37038830856182	8.881784197001252e-16
dlpfc	42	decima	GSM9223413_Br5472-V12D07-334_B1	1	0.8098922973132497	0.714513775757902	0.07203968542527	0.1174309099831697	1.5251905735525062	2.8367362214012366	0.5105299357478135	2.326206285653423	0.0
dlpfc	42	decima	GSM9223419_Br8514-V13M06-279_D1	1	0.7969701763379823	0.5901035611332007	0.0705412420644935	0.1222826915087024	1.4684274361750007	2.504501348173572	0.3482222128620852	2.156279135311486	4.440892098500626e-16
dlpfc	42	decima	GSM9223420_Br5590-V13M06-280_A1	1	0.7919177204464016	0.5671259995924449	0.0788712390777033	0.1416382919569117	1.4519560380313896	2.4298082357895403	0.3216318994137299	2.10817633637581	4.440892098500626e-16
dlpfc	42	decima	GSM9223422_Br2720-V13M06-280_C1	1	0.7823143128371722	0.5824890679961234	0.0681765522829733	0.1170471576025818	1.4521949345251408	2.448163642195472	0.3392935143349925	2.1088701278604782	8.881784197001252e-16
dlpfc	42	decima	GSM9223445_Br1578-V13F27-296_B1	1	0.7866195864249165	0.4844337455079837	0.0574605898182547	0.1182410768729167	1.36144360507941	2.0882047435985145	0.2346760537868939	1.8535286898116203	2.220446049250313e-16
dlpfc	42	decima	GSM9223452_Br5224-V13M06-342_A1	1	0.7938776980096528	0.5516212451821206	0.0717365099499614	0.1278043733123899	1.4447242365507482	2.391514117813416	0.3042859981362732	2.0872281196771425	0.0
dlpfc	42	decima	GSM9223464_Br8218-V13F27-336_A1	1	0.8044518234253526	0.4760981865052976	0.0424701926338084	0.0731406983845723	1.2979124322508209	1.911246164984875	0.2266694831936332	1.6845766817912418	2.220446049250313e-16
dlpfc	42	random	GSM9223406_Br5182-V12F14-053_C1	1	-0.015197367949484	1.2580447393681742	0.0572137541987246	0.0641785735855259	1.517163103508162	3.884460448898455	1.5826765662519375	2.3017838826465176	-4.440892098500626e-16
dlpfc	42	random	GSM9223411_Br2378-V12F14-057_D1	1	-0.012224468696637	1.3362914584886183	0.0529320882286393	0.0565241319439095	1.5378313881025825	4.150600240263155	1.7856748620296388	2.364925378233516	4.440892098500626e-16
dlpfc	42	random	GSM9223412_Br5373-V12D07-334_A1	1	-0.0094461021511994	1.1678281284699674	0.0609909067115624	0.0641100365661195	1.5454725538808094	3.7523079524445375	1.3638225376456667	2.388485414798871	0.0
dlpfc	42	random	GSM9223413_Br5472-V12D07-334_B1	1	-0.0104723643702046	1.256576982876932	0.0658228695908233	0.0695755717959306	1.5323777909695364	3.92716740815277	1.5789857138960937	2.348181694256676	4.440892098500626e-16
dlpfc	42	random	GSM9223419_Br8514-V13M06-279_D1	1	-0.0117710075696824	1.018480371213793	0.065384278867729	0.0718864946187424	1.4758465625687531	3.21542534279379	1.0373022665477856	2.1781230762460044	0.0
dlpfc	42	random	GSM9223420_Br5590-V13M06-280_A1	1	-0.0120314150666752	0.9648742437535798	0.0684033493477002	0.0775745904042354	1.4624668528985012	3.069791602085889	0.9309823062590424	2.1388092958268463	4.440892098500626e-16
dlpfc	42	random	GSM9223422_Br2720-V13M06-280_C1	1	-0.0107758325684994	0.9240898572612332	0.0636122120705049	0.068240295611307	1.4586449124606855	2.9815870449405275	0.8539420642930863	2.1276449806474416	-4.440892098500626e-16
dlpfc	42	random	GSM9223445_Br1578-V13F27-296_B1	1	-0.0102017017400987	0.7965322227624397	0.0428081401645285	0.051741979107133	1.368558398849509	2.5074156729604047	0.634463581898873	1.872952091061532	2.220446049250313e-16
dlpfc	42	random	GSM9223452_Br5224-V13M06-342_A1	1	-0.0086761841481789	0.9236214725990908	0.0640732723928114	0.0690965269418767	1.4534475923507375	2.965586528356269	0.8530766246461132	2.112509903710156	4.440892098500626e-16
dlpfc	42	random	GSM9223464_Br8218-V13F27-336_A1	1	-0.0042356541400017	0.7932609939264502	0.0361023853282086	0.0370105280022367	1.2981562586788262	2.314472676432187	0.6292630044851797	1.685209671947007	0.0
dlpfc	123	constant	GSM9223406_Br5182-V12F14-053_C1	1	NA	1.1916304251209129	0.0635980917630407	0.0802657144617949	1.5152314591722629	3.715909444939153	1.4199830700738476	2.295926374865305	-4.440892098500626e-16
dlpfc	123	constant	GSM9223411_Br2378-V12F14-057_D1	1	NA	1.2581880281758344	0.0651684016175816	0.081130528494647	1.535045725009017	3.939402492113453	1.5830371142449942	2.3563653778684586	0.0
dlpfc	123	constant	GSM9223412_Br5373-V12D07-334_A1	1	NA	1.1026271606619262	0.0642370513976473	0.0815139580784949	1.542842395240603	3.5961493119811423	1.2157866554293817	2.380362656551761	0.0
dlpfc	123	constant	GSM9223413_Br5472-V12D07-334_B1	1	NA	1.1887770270767364	0.0534355712501135	0.0680966469677617	1.5324978831127118	3.761740581850347	1.4131908201054035	2.348549761744943	8.881784197001252e-16
dlpfc	123	constant	GSM9223419_Br8514-V13M06-279_D1	1	NA	0.9667931784857484	0.0699165119551449	0.0888765374601519	1.4737682355906625	3.1066818622025902	0.934689049966576	2.1719928122360144	0.0
dlpfc	123	constant	GSM9223420_Br5590-V13M06-280_A1	1	NA	0.9132569805530985	0.0799068852528056	0.1013196832250719	1.4594052977206962	2.963902135544197	0.8340383125289625	2.129863823015234	0.0
dlpfc	123	constant	GSM9223422_Br2720-V13M06-280_C1	1	NA	0.8810019851928089	0.0672047348864723	0.0855866356912104	1.4560167576955108	2.8961492966038183	0.7761644979136703	2.119984798690148	0.0
dlpfc	123	constant	GSM9223445_Br1578-V13F27-296_B1	1	NA	0.7605325721103917	0.059764135135598	0.0753490342520321	1.3663517468035762	2.445326889234032	0.5784097932408482	1.866917095993184	-2.220446049250313e-16
dlpfc	123	constant	GSM9223452_Br5224-V13M06-342_A1	1	NA	0.8800921206978508	0.0680397722900788	0.085524117679342	1.45138091841007	2.8810687112392985	0.7745621409144404	2.106506570324858	0.0
dlpfc	123	constant	GSM9223464_Br8218-V13F27-336_A1	1	NA	0.7629975418291127	0.0313104998084554	0.0399648567540507	1.2986483943008784	2.2686529008575183	0.5821652488372686	1.68648765202025	-2.220446049250313e-16
dlpfc	123	decima	GSM9223406_Br5182-V12F14-053_C1	1	0.7965586161760381	0.741574640658512	0.0641754639499389	0.1037500235795355	1.512106044382482	2.836397637125838	0.5499329476678012	2.286464689458037	0.0
dlpfc	123	decima	GSM9223411_Br2378-V12F14-057_D1	1	0.8053446921893486	0.7778497346873128	0.0738182663561505	0.1200280771876394	1.5287687184946464	2.9421840044008865	0.605050209753123	2.3371337946477637	0.0
dlpfc	123	decima	GSM9223412_Br5373-V12D07-334_A1	1	0.8008115229823612	0.6744845474268617	0.06850207624432	0.1160680575995843	1.537621126734439	2.8192081340977047	0.4549294047176184	2.364278729380086	0.0
dlpfc	123	decima	GSM9223413_Br5472-V12D07-334_B1	1	0.7984563601584261	0.7219809565161379	0.0645827756625702	0.1073706557094887	1.5270265645011556	2.853066630264159	0.5212565015719575	2.3318101286922017	0.0
dlpfc	123	decima	GSM9223419_Br8514-V13M06-279_D1	1	0.7925668323352636	0.601176375987365	0.0700262706066172	0.1213755437030881	1.4686947311073897	2.5184772482279083	0.3614130350453015	2.157064213182607	-4.440892098500626e-16
dlpfc	123	decima	GSM9223420_Br5590-V13M06-280_A1	1	0.787834259089802	0.574960784989775	0.0773017955150036	0.139119889832407	1.4525794898228943	2.440567078530198	0.3305799042760582	2.10998717425414	0.0
dlpfc	123	decima	GSM9223422_Br2720-V13M06-280_C1	1	0.7796953622544592	0.5962488409310899	0.0711369850101513	0.12407135774702	1.4501305237983844	2.4583912163634443	0.3555126803116681	2.1028785360517763	0.0
dlpfc	123	decima	GSM9223445_Br1578-V13F27-296_B1	1	0.7851550678091405	0.4929290416473586	0.0586813526202976	0.1187650807204337	1.3614512041286886	2.0965284213228395	0.2429790400993834	1.853549381223456	0.0
dlpfc	123	decima	GSM9223452_Br5224-V13M06-342_A1	1	0.7862374804744056	0.5746326070496072	0.0707658000014863	0.1259311269081209	1.4449260258352008	2.418013853220536	0.3302026330846282	2.087811220135908	0.0
dlpfc	123	decima	GSM9223464_Br8218-V13F27-336_A1	1	0.7959921390680456	0.5011313194968171	0.0419696125611517	0.0704748271450788	1.2983850272418291	1.9369362783463864	0.2511325993806209	1.685803678965765	2.220446049250313e-16
dlpfc	123	random	GSM9223406_Br5182-V12F14-053_C1	1	0.0221512602224375	1.2469129006069628	0.0598252542710439	0.0684193405674315	1.5166719828638904	3.8550856853043545	1.5547917817000696	2.3002939036042847	0.0
dlpfc	123	random	GSM9223411_Br2378-V12F14-057_D1	1	0.0207449218847121	1.3203356088157094	0.0614836351014746	0.0673109321026399	1.5365935286782957	4.104405792282765	1.74328611990675	2.3611196723760157	-4.440892098500626e-16
dlpfc	123	random	GSM9223412_Br5373-V12D07-334_A1	1	0.0175025345329929	1.1644588027656546	0.0634006215593765	0.0705402354749048	1.5437924938101897	3.739259567283106	1.355964303338422	2.3832952639446843	0.0
dlpfc	123	random	GSM9223413_Br5472-V12D07-334_B1	1	0.0139771735081283	1.2515922771308177	0.0615081585711025	0.0673650110517593	1.532622266826789	3.915414240946791	1.5664832281735055	2.3489310127732854	4.440892098500626e-16
dlpfc	123	random	GSM9223419_Br8514-V13M06-279_D1	1	0.0171000475840489	1.0125121114197495	0.066160827066604	0.075412555291207	1.4756308394356907	3.2026671500653605	1.025180775771679	2.1774863742936814	0.0
dlpfc	123	random	GSM9223420_Br5590-V13M06-280_A1	1	0.0171467409456535	0.9585242183135104	0.0725752395926148	0.083286158252794	1.4618848315810968	3.055875937900418	0.918768677093526	2.137107260806892	0.0
dlpfc	123	random	GSM9223422_Br2720-V13M06-280_C1	1	0.0170057009852791	0.9205618488235248	0.0668190031412722	0.0751227972320177	1.4575405552383762	2.97185858767398	0.8474341175093858	2.124424470164594	0.0
dlpfc	123	random	GSM9223445_Br1578-V13F27-296_B1	1	0.0122867864714576	0.7945865361725176	0.0507668764070406	0.0616446628531044	1.3676475493200186	2.501827582627693	0.6313677634666396	1.8704598191610529	4.440892098500626e-16
dlpfc	123	random	GSM9223452_Br5224-V13M06-342_A1	1	0.0146588098789391	0.9216281351066482	0.0642089190114984	0.0719833844853294	1.453139568476526	2.961013024892302	0.8493984194201581	2.1116146054721443	-4.440892098500626e-16
dlpfc	123	random	GSM9223464_Br8218-V13F27-336_A1	1	0.0072583056523739	0.7942285852787458	0.02984370605316	0.0327794854581701	1.2985785089954984	2.3171051896988497	0.630799045673878	1.6863061440249716	0.0
dlpfc	456	constant	GSM9223406_Br5182-V12F14-053_C1	1	NA	1.1888047958058776	0.0679860876888791	0.0861217733025832	1.5145419647238048	3.7070942054404967	1.413256842531054	2.293837362909443	0.0
dlpfc	456	constant	GSM9223411_Br2378-V12F14-057_D1	1	NA	1.260333722805469	0.0638051080251175	0.0795622058837116	1.5352374245792455	3.945395042669408	1.588441092840693	2.356953949828714	8.881784197001252e-16
dlpfc	456	constant	GSM9223412_Br5373-V12D07-334_A1	1	NA	1.1097441094366711	0.063739829598902	0.0807851297136417	1.542651185765863	3.611304669374213	1.2315319884293905	2.379772680944823	-4.440892098500626e-16
dlpfc	456	constant	GSM9223413_Br5472-V12D07-334_B1	1	NA	1.184829935198508	0.0689873308128208	0.0871457535971965	1.530492959254054	3.746230673668732	1.4038219753425007	2.3424086983262318	0.0
dlpfc	456	constant	GSM9223419_Br8514-V13M06-279_D1	1	NA	0.9667921184473276	0.0682177857569854	0.0867465103045798	1.4739197060055598	3.1071263000433875	0.9346870002918712	2.172439299751516	4.440892098500626e-16
dlpfc	456	constant	GSM9223420_Br5590-V13M06-280_A1	1	NA	0.9132211746953636	0.0785064692240377	0.0997153714575125	1.4595902435731851	2.9643765930460093	0.8339729139119799	2.1304036791340297	-4.440892098500626e-16
dlpfc	456	constant	GSM9223422_Br2720-V13M06-280_C1	1	NA	0.8827530178086369	0.0641183032685575	0.0820068321231915	1.4563347883912416	2.9001639063288183	0.7792528904502557	2.1209110158785625	0.0
dlpfc	456	constant	GSM9223445_Br1578-V13F27-296_B1	1	NA	0.7618148212533211	0.0610959900600355	0.0770023920685365	1.366022626093367	2.4463796368802484	0.5803618218812295	1.8660178149990183	2.220446049250313e-16
dlpfc	456	constant	GSM9223452_Br5224-V13M06-342_A1	1	NA	0.8817667279629623	0.0676980900413024	0.0846758588931078	1.4514522467769042	2.884226187216232	0.7775125625425087	2.106713624673723	0.0
dlpfc	456	constant	GSM9223464_Br8218-V13F27-336_A1	1	NA	0.7659369742415383	0.0364190382623531	0.0461060678302799	1.297698264169422	2.2706802333386142	0.586659448510283	1.6840207848283313	0.0
dlpfc	456	decima	GSM9223406_Br5182-V12F14-053_C1	1	0.7951756671537474	0.7292155277948651	0.0684210663571952	0.1110110244131077	1.5117225982940068	2.817060500169927	0.5317552859771437	2.285305214192783	0.0
dlpfc	456	decima	GSM9223411_Br2378-V12F14-057_D1	1	0.8033561343212776	0.7627935657298877	0.0723566598938757	0.1145390181602285	1.5305023906072843	2.9242915915735286	0.5818540239189164	2.342437567654612	0.0
dlpfc	456	decima	GSM9223412_Br5373-V12D07-334_A1	1	0.7978936689116297	0.684806670236933	0.0668572272885037	0.1104302086868749	1.541154052558018	2.844115989316997	0.4689601756009955	2.3751558137160016	0.0
dlpfc	456	decima	GSM9223413_Br5472-V12D07-334_B1	1	0.798761732820915	0.7193743265035744	0.0600302852614185	0.0957216074741632	1.529567924516109	2.857077457340988	0.5174994216324712	2.339578035708516	4.440892098500626e-16
dlpfc	456	decima	GSM9223419_Br8514-V13M06-279_D1	1	0.7861573681033944	0.6161798173255687	0.0716457315092142	0.1234621807949576	1.46992253984704	2.5403498404297453	0.3796775672793712	2.1606722731503734	8.881784197001252e-16
dlpfc	456	decima	GSM9223420_Br5590-V13M06-280_A1	1	0.7852472948652003	0.5899631209595373	0.0779665903450579	0.1395107536551808	1.454878046106297	2.4647266131343937	0.3480564840923176	2.116670129042076	0.0
dlpfc	456	decima	GSM9223422_Br2720-V13M06-280_C1	1	0.7742534793503427	0.6601410414361312	0.0688237911109364	0.1178462731070661	1.4543959611613788	2.551053806430911	0.4357861945883798	2.115267611842531	0.0
dlpfc	456	decima	GSM9223445_Br1578-V13F27-296_B1	1	0.7820477892158594	0.5436747735679569	0.0657651090731333	0.1311690610247071	1.361246852243343	2.1485752521565797	0.2955822594141692	1.8529929927424096	2.220446049250313e-16
dlpfc	456	decima	GSM9223452_Br5224-V13M06-342_A1	1	0.7848026753468772	0.6054565688314762	0.070664853474499	0.1246665022584751	1.446725599538748	2.4595926171019338	0.3665776567411842	2.0930149603607497	0.0
dlpfc	456	decima	GSM9223464_Br8218-V13F27-336_A1	1	0.7856798689688046	0.5631893255805146	0.0426841095458108	0.0726562396550169	1.3013300071156473	2.0106420038674453	0.3171822164478349	1.693459787419611	-2.220446049250313e-16
dlpfc	456	random	GSM9223406_Br5182-V12F14-053_C1	1	-0.0123366653503706	1.2602494049980388	0.0593821954957282	0.0664854191804463	1.516718882814067	3.8886647322826624	1.5882285627979107	2.3004361694847515	4.440892098500626e-16
dlpfc	456	random	GSM9223411_Br2378-V12F14-057_D1	1	-0.0102489025875431	1.3326342984070283	0.0583422885403655	0.0628485481578383	1.537003918211304	4.138295217887692	1.7759141732907926	2.362381044596901	-1.3322676295501878e-15
dlpfc	456	random	GSM9223412_Br5373-V12D07-334_A1	1	-0.0070406517800521	1.174572538812695	0.0631441844139322	0.0665826225274627	1.544164783670377	3.7640655280606814	1.3796206489329	2.384444879127782	4.440892098500626e-16
dlpfc	456	random	GSM9223413_Br5472-V12D07-334_B1	1	-0.0068604786487731	1.2632938695839595	0.0587220699215355	0.0608670405651112	1.533164548011859	3.946504932208821	1.5959114009284143	2.350593531280408	-1.3322676295501878e-15
dlpfc	456	random	GSM9223419_Br8514-V13M06-279_D1	1	-0.008354665346372	1.0185685396625312	0.0675959409052732	0.0744029169473189	1.475353536626084	3.2141499280253547	1.0374818699902617	2.176668058035093	-4.440892098500626e-16
dlpfc	456	random	GSM9223420_Br5590-V13M06-280_A1	1	-0.0087474188923945	0.9632216853902796	0.0727096889436456	0.080191594424967	1.4620314183181935	3.0653318833556	0.9277960152060908	2.1375358681495085	4.440892098500626e-16
dlpfc	456	random	GSM9223422_Br2720-V13M06-280_C1	1	-0.0047606373668602	0.920817344668222	0.0664135849356231	0.0711552142482763	1.45789495764914	2.973362289780623	0.8479045822418353	2.1254577075387875	0.0
dlpfc	456	random	GSM9223445_Br1578-V13F27-296_B1	1	-0.0087790694710278	0.7964284014893362	0.0533245978883664	0.0607176708151805	1.367603570222672	2.5046377239846573	0.6342981986988594	1.8703395252857984	-4.440892098500626e-16
dlpfc	456	random	GSM9223452_Br5224-V13M06-342_A1	1	-0.0063150386605967	0.9224487407594548	0.0651407902809586	0.0700202105179463	1.4531480148209803	2.96255083230686	0.8509116793287036	2.1116391529781566	0.0
dlpfc	456	random	GSM9223464_Br8218-V13F27-336_A1	1	0.0023281968395453	0.7919303810461286	0.0349892638548898	0.0368386369523312	1.29819304937948	2.3124589218810594	0.6271537284238663	1.685305193457193	0.0
her2st	42	constant	G	3	NA	0.8383295900765185	0.0991390950050282	0.1156402983652812	1.4753278918414632	2.87938889004324	0.7027965015978636	2.176592388445376	4.440892098500626e-16
her2st	42	constant	H	3	NA	0.7701316122889664	0.0989673075881578	0.1073147899582449	1.3360965606509132	2.378256719630002	0.5931027002468029	1.7851540193831994	0.0
her2st	42	decima	G	3	0.7279165864349119	0.6025600319720198	0.1014544244094396	0.1485247495332584	1.4670584488548684	2.5153390844865737	0.3630785921301215	2.152260492356452	0.0
her2st	42	decima	H	3	0.7142858603248877	0.5508120345341254	0.1001932412739408	0.1419653356109146	1.3301297585831948	2.072639072056211	0.3033938973876226	1.769245174668588	2.220446049250313e-16
her2st	42	random	G	3	0.0206490054130607	0.8940395876566859	0.0902197905070809	0.0950397044646976	1.48285085072859	2.998153429803841	0.799306784297337	2.1988466455065034	4.440892098500626e-16
her2st	42	random	H	3	0.012541816557672	0.8009137181964568	0.0933925828977264	0.0894044434650908	1.3433606077980211	2.4460805065787428	0.6414627839952735	1.804617722583469	4.440892098500626e-16
her2st	123	constant	G	3	NA	0.8522433972829574	0.0994450108392654	0.1163336539093639	1.476573891132476	2.906589264186497	0.7263188082123967	2.180270455974101	0.0
her2st	123	constant	H	3	NA	0.7757594778586028	0.0996288054906077	0.1084966700423841	1.3390667997590489	2.3949026617043927	0.601802767487452	1.7930998942169405	2.220446049250313e-16
her2st	123	decima	G	3	0.711045550077858	0.6377721678779616	0.1059523490423939	0.1529965614840966	1.4681147037025155	2.56211412134728	0.4067533381197548	2.155360783227525	0.0
her2st	123	decima	H	3	0.695296152774482	0.5770968815030727	0.1043900013880794	0.1465507209520923	1.3378977578256377	2.12301122103544	0.3330408106405715	1.7899704103948688	-2.220446049250313e-16
her2st	123	random	G	3	-0.0163466127971108	0.9736777947852892	0.0935772083997281	0.0948333820593715	1.4857532682583885	3.155511222198427	0.9480484480579436	2.207462774140483	4.440892098500626e-16
her2st	123	random	H	3	-0.0053554421844481	0.8526665704732174	0.0977638725727059	0.0888296622287835	1.351343914634932	2.55317065602342	0.7270402804025581	1.8261303756208624	-2.220446049250313e-16
her2st	456	constant	G	3	NA	0.8508299566460343	0.0973379745848203	0.1138256172108214	1.4762242020609218	2.903149509876698	0.7239116151262927	2.1792378947504054	0.0
her2st	456	constant	H	3	NA	0.7809185201329694	0.0983565600031499	0.1069100121104502	1.3369179374101632	2.397183306455712	0.6098337350866668	1.787349571369045	2.220446049250313e-16
her2st	456	decima	G	3	0.7211195890071433	0.6407339936900006	0.1032260094675432	0.150514938883712	1.474170974785178	2.583720113569019	0.4105400506699377	2.173180062899082	-4.440892098500626e-16
her2st	456	decima	H	3	0.7103943678565554	0.5550761879304422	0.100219512015513	0.1424210828437593	1.343135785231288	2.1121233119762604	0.3081095744073916	1.8040137375688683	2.220446049250313e-16
her2st	456	random	G	3	-0.0022723332882221	0.924888162201122	0.0913801504719011	0.0975320801517494	1.4825031813344969	3.0532337952466726	0.8554181125797693	2.197815682666904	-8.881784197001252e-16
her2st	456	random	H	3	-0.0180997505455304	0.825180860122589	0.0957404570814773	0.0895819632883899	1.3446017528799512	2.4888773257604933	0.6809234519126558	1.807953873847837	4.440892098500626e-16
hippocampus_donor_disjoint	42	constant	Br2743	2	NA	0.8267069533276	0.109185896574155	0.1334756299216579	1.3782723272969497	2.5830789948727526	0.6834443866802027	1.8996346081925493	4.440892098500626e-16
hippocampus_donor_disjoint	42	constant	Br8492	2	NA	0.784453439200289	0.1000127761950454	0.1206768728564586	1.342625059310135	2.418009248160705	0.6153671982731614	1.8026420498875435	0.0
hippocampus_donor_disjoint	42	decima	Br2743	2	0.7825842624889423	0.5360528446803261	0.1038625197869173	0.1815035705977823	1.365999594663736	2.153307544911361	0.2873526522898698	1.8659548926214908	0.0
hippocampus_donor_disjoint	42	decima	Br8492	2	0.8056328718268002	0.4713781554807269	0.1032140031422996	0.1627110021322251	1.333492633452516	2.000399968936539	0.2221973654644123	1.7782026034721268	-4.440892098500626e-16
hippocampus_donor_disjoint	42	random	Br2743	2	0.0075306590757999	0.8596547652784386	0.0848465871461236	0.0947205528785067	1.3837818252944345	2.653858455481124	0.7390063154659274	1.9148521400151963	2.220446049250313e-16
hippocampus_donor_disjoint	42	random	Br8492	2	0.0085056982742939	0.8165685298047416	0.09651497313919	0.1008342670171723	1.345293276122594	2.4765981626481395	0.6667841638674772	1.809813998780662	2.220446049250313e-16
hippocampus_donor_disjoint	123	constant	Br2743	2	NA	0.828003519711087	0.1062438845914478	0.1297165842262469	1.3794233975012429	2.58839873822782	0.6855898286539484	1.9028089095738712	4.440892098500626e-16
hippocampus_donor_disjoint	123	constant	Br8492	2	NA	0.788802569759019	0.0943417962639407	0.1143244642011505	1.3439575982737917	2.4284315200162907	0.622209494058432	1.8062220259578583	2.220446049250313e-16
hippocampus_donor_disjoint	123	decima	Br2743	2	0.7888754407665086	0.53301801462003	0.101016784201979	0.1842183424728397	1.3652831097041342	2.1481061735528693	0.2841082039094784	1.8639979696433917	-4.440892098500626e-16
hippocampus_donor_disjoint	123	decima	Br8492	2	0.8069478224148944	0.468172249600768	0.0974612286107782	0.1591737183150924	1.3342703382047727	1.9994625907093224	0.2191852552962438	1.7802773354130788	-4.440892098500626e-16
hippocampus_donor_disjoint	123	random	Br2743	2	0.0311550625983721	0.857712496372256	0.0865460886112076	0.0996796993284203	1.3830945589225527	2.648621285354298	0.7356707264331273	1.9129505589211704	2.220446049250313e-16
hippocampus_donor_disjoint	123	random	Br8492	2	0.0203990894228577	0.8173234667925665	0.0947390576967106	0.100166490267019	1.3453069020941233	2.477868310191906	0.6680176493698196	1.8098506608220868	-4.440892098500626e-16
hippocampus_donor_disjoint	456	constant	Br2743	2	NA	0.8269062876134944	0.1107756722042212	0.1358414219031753	1.3776495009186622	2.5816921558761696	0.683774008494731	1.8979181473814388	-2.220446049250313e-16
hippocampus_donor_disjoint	456	constant	Br8492	2	NA	0.787702729772382	0.1034783572075885	0.1249637850919149	1.3419534226711956	2.421314579109799	0.6204755904908623	1.8008389886189369	0.0
hippocampus_donor_disjoint	456	decima	Br2743	2	0.7843077500052585	0.5290925867366151	0.1045843794265416	0.183520049302982	1.3652862949630775	2.143945632553651	0.2799389653396425	1.8640066672140083	0.0
hippocampus_donor_disjoint	456	decima	Br8492	2	0.8059602498474188	0.4785658424355273	0.1034116142378796	0.1623604763770562	1.3335705616318554	2.0074357083971286	0.229025265546026	1.7784104428511025	0.0
hippocampus_donor_disjoint	456	random	Br2743	2	0.0005142192775531	0.8606201453403041	0.0970172689084822	0.1083060763985027	1.381814660364523	2.650078790163888	0.7406670345655662	1.9094117555983217	-2.220446049250313e-16
hippocampus_donor_disjoint	456	random	Br8492	2	-0.0009326704335705	0.8168661869778633	0.0976207923734314	0.1031777695398478	1.3449927345395505	2.476275823391931	0.6672703674277536	1.8090054559641773	0.0
nac	42	constant	Br2743	4	NA	0.8165014493740699	0.0702373009045447	0.0891507787213788	1.4211797040110978	2.6864263679230285	0.6666746168299569	2.019751751093072	0.0
nac	42	constant	Br8492	4	NA	0.977569272343756	0.0634084305212337	0.0826794509568974	1.4781023499571624	3.140428239179585	0.9556416822307008	2.1847865569488856	-8.881784197001252e-16
nac	42	decima	Br2743	4	0.7591928922501855	0.556334136054751	0.0679833318910784	0.1236698879532492	1.4188636731407116	2.3226817938981386	0.3095076709397862	2.013174122958352	0.0
nac	42	decima	Br8492	4	0.7729759200638322	0.655415989011564	0.0629797646693662	0.11322863475101	1.4785610118785526	2.615712784499336	0.4295701186520065	2.186142665847329	0.0
nac	42	random	Br2743	4	-0.0020600677650034	0.8526400072908127	0.0645903220037108	0.0704064124559171	1.4230228589126666	2.7519890390208563	0.7269949820328772	2.0249940569879787	4.440892098500626e-16
nac	42	random	Br8492	4	-0.0069568504294074	1.0181305968972705	0.0608880948227063	0.0687938953752441	1.47951049803854	3.225541226144641	1.036589912338392	2.188951313806249	0.0
nac	123	constant	Br2743	4	NA	0.8200565776825582	0.0681466635228054	0.0860793461115641	1.421820475569221	2.6940662553483152	0.6724927906004297	2.0215734647478856	0.0
nac	123	constant	Br8492	4	NA	0.9873264096071184	0.0620188837502798	0.0804701839335872	1.4785918564009808	3.1610473169229816	0.9748134391076833	2.1862338778152983	0.0
nac	123	decima	Br2743	4	0.7570326499997692	0.58085205244383	0.0694006685544739	0.1252094033619804	1.4177894823227704	2.347516123013279	0.3373891068282098	2.010127016185069	0.0
nac	123	decima	Br8492	4	0.7692931878229203	0.6789962189153684	0.0640503531995433	0.1137956475553986	1.4771515452287098	2.643012552872932	0.4610358653013669	2.181976687571565	0.0
nac	123	random	Br2743	4	0.0241775803006847	0.8482744013952616	0.0668053421673251	0.0752315060973914	1.4228503472266352	2.744072570665446	0.7195694600624893	2.0245031106029563	4.440892098500626e-16
nac	123	random	Br8492	4	0.0263470388253431	1.0140355925142053	0.0618442133774314	0.071965869753447	1.480606576439953	3.220464017082874	1.0282681828856353	2.1921958341972383	4.440892098500626e-16
nac	456	constant	Br2743	4	NA	0.8164882808088625	0.0637166274834794	0.0804274293431328	1.421784084502728	2.688123095643472	0.6666531126982119	2.02146998294526	0.0
nac	456	constant	Br8492	4	NA	0.9726923557713606	0.0619534584329994	0.0800694274170814	1.4769359214385405	3.127470135011549	0.9461304189760392	2.181339716035511	-4.440892098500626e-16
nac	456	decima	Br2743	4	0.7663757165077653	0.5744416638328883	0.0678745607899255	0.1233277784201184	1.4188620884104155	2.343152851075464	0.329983225147097	2.0131696259283665	0.0
nac	456	decima	Br8492	4	0.7826680976608518	0.6745681516694062	0.0626194101841965	0.1128339407730615	1.477226139692623	2.637239259037848	0.4550421912466789	2.1821970677911686	0.0
nac	456	random	Br2743	4	0.0028258340989623	0.853460413214992	0.0632864295399325	0.0701106044469951	1.4229083201803734	2.753062764563637	0.728394676925105	2.024668087638532	4.440892098500626e-16
nac	456	random	Br8492	4	0.0004514760798923	1.0177887516367856	0.0604592470999995	0.0690609424876949	1.4792364296759608	3.2240343578388497	1.035893942958367	2.1881404148804835	-4.440892098500626e-16
