## Supplementary material for "Pretrained gene representations transfer mean expression more broadly than spatial patterns in virtual spatial transcriptomics": Source Data: supp_section_centered_per_run.tsv

cohort	seed	variant	n_sections	n_individuals	n_heldout_genes	primary_aggregation	primary_abundance_pcc	primary_abundance_rmse	primary_mean_within_section_gene_pcc	primary_centered_full_matrix_pcc	primary_section_centered_rmse	primary_total_mse	primary_abundance_mse	primary_centered_mse	primary_decomposition_error	concat_centered_mean_gene_pcc	concat_centered_median_gene_pcc	concat_centered_full_matrix_pcc	concat_centered_n_eligible_gene_pcc	concat_centered_n_finite_gene_pcc	concat_centered_n_constant_prediction_gene_pcc	observation_weighted_total_mse	observation_weighted_abundance_mse	observation_weighted_centered_mse	observation_weighted_section_centered_rmse	observation_weighted_decomposition_error	checkpoint	checkpoint_sha256	gene_split_dir	gene_split_train_sha256	gene_split_heldout_sha256	test_manifest_sha256	max_sections	max_genes	gene_partition
dlpfc	42	constant	10	10	3680	mean sections within biological individual, then equal-weight mean across individuals	NA	1.003293377804914	0.06251879806116184	0.07898010338652231	1.4650811315103238	3.1530603238547648	1.006597601947194	2.1464627219075707	0.0	0.0590951077589118	0.046206824631900574	0.07691967317680715	3593	3593	0	3.13269193662243	0.9943346734596232	2.1383572631628076	1.4623123001475464	-4.440892098500626e-16	experiments/multicohort_geneheldout_decima_clean_split/runs/dlpfc/seed_42/constant/constant/checkpoints/best.pt	5019c9b9daee5bd77fd886a230fb4fc3b422aa873f66e4b000b2f2b9fe4dae7e	experiments/multicohort_geneheldout_decima_clean_split/data/dlpfc/gene_splits	92e7cb74e03615cb33771ea195e411ceb02c7449f7df2b2104a31325afc03e13	f3ff669018819b0d47afa921b252989510b986c8c443435e894f35cb11a69baa	569965065e18f13fd1a88e6af11ce3c154993fde52e048aba3edb87f94dba687	NA	NA	training_only
dlpfc	42	decima	10	10	3680	mean sections within biological individual, then equal-weight mean across individuals	0.7984516065313001	0.626423839370213	0.06643486287526186	0.11475629577566968	1.460350859887361	2.5250314605050725	0.3924068265313184	2.1326246339737542	0.0	0.0635511368533038	0.04897741644384902	0.11574324073074005	3593	3593	33	2.510450008544995	0.3861785047657544	2.1242715037792403	1.4574880801499683	4.440892098500626e-16	experiments/multicohort_geneheldout_decima_clean_split/runs/dlpfc/seed_42/decima/decima/checkpoints/best.pt	db99f0f208c1c5b0906a31e1943b965a2c18a9472c2b2da12ac57091a0c604e1	experiments/multicohort_geneheldout_decima_clean_split/data/dlpfc/gene_splits	92e7cb74e03615cb33771ea195e411ceb02c7449f7df2b2104a31325afc03e13	f3ff669018819b0d47afa921b252989510b986c8c443435e894f35cb11a69baa	569965065e18f13fd1a88e6af11ce3c154993fde52e048aba3edb87f94dba687	NA	NA	training_only
dlpfc	42	random	10	10	3680	mean sections within biological individual, then equal-weight mean across individuals	-0.01050320984006619	1.060669106175598	0.05773432569012329	0.06299387285770171	1.4669228128764842	3.276881491732799	1.1250189527953418	2.1518625389374564	4.440892098500626e-16	0.05500994791142101	0.04358318304869474	0.06190977566910585	3593	3593	0	3.254679667782978	1.1110148671085507	2.1436648006744274	1.4641259510965672	0.0	experiments/multicohort_geneheldout_decima_clean_split/runs/dlpfc/seed_42/random/random/checkpoints/best.pt	779034cdf59d9281338393e4547632c1b5197b2c5ec8d079c86644bc63e80769	experiments/multicohort_geneheldout_decima_clean_split/data/dlpfc/gene_splits	92e7cb74e03615cb33771ea195e411ceb02c7449f7df2b2104a31325afc03e13	f3ff669018819b0d47afa921b252989510b986c8c443435e894f35cb11a69baa	569965065e18f13fd1a88e6af11ce3c154993fde52e048aba3edb87f94dba687	NA	NA	training_only
dlpfc	123	constant	10	10	3680	mean sections within biological individual, then equal-weight mean across individuals	NA	1.0055857349453299	0.06225816553569387	0.0787627713064558	1.4650241268767608	3.157498362656555	1.0112026703255395	2.146295692331015	4.440892098500626e-16	0.0593136184752885	0.046399497865863164	0.07736597484483954	3593	3593	0	3.1368279509577386	0.998685028779304	2.1381429221784347	1.4622390099359388	0.0	experiments/multicohort_geneheldout_decima_clean_split/runs/dlpfc/seed_123/constant/constant/checkpoints/best.pt	326cf3035bf1d37bc14f24f9c07d81505cad08dc61b1a9a81b1f71f8a68fce06	experiments/multicohort_geneheldout_decima_clean_split/data/dlpfc/gene_splits	92e7cb74e03615cb33771ea195e411ceb02c7449f7df2b2104a31325afc03e13	f3ff669018819b0d47afa921b252989510b986c8c443435e894f35cb11a69baa	569965065e18f13fd1a88e6af11ce3c154993fde52e048aba3edb87f94dba687	NA	NA	training_only
dlpfc	123	decima	10	10	3680	mean sections within biological individual, then equal-weight mean across individuals	0.7928652332537289	0.6326917856198356	0.06609603985276875	0.11469546401323967	1.4600267650283587	2.5319770501899903	0.400298895590816	2.1316781545991743	0.0	0.0634178395324687	0.050080471286672174	0.11570308462451935	3593	3593	282	2.517890662942033	0.3943157000249826	2.1235749629170497	1.457249108051554	4.440892098500626e-16	experiments/multicohort_geneheldout_decima_clean_split/runs/dlpfc/seed_123/decima/decima/checkpoints/best.pt	1fc940e01861e02bd83782c81675be4e3277193a1b394227ccc18ba2812357ae	experiments/multicohort_geneheldout_decima_clean_split/data/dlpfc/gene_splits	92e7cb74e03615cb33771ea195e411ceb02c7449f7df2b2104a31325afc03e13	f3ff669018819b0d47afa921b252989510b986c8c443435e894f35cb11a69baa	569965065e18f13fd1a88e6af11ce3c154993fde52e048aba3edb87f94dba687	NA	NA	training_only
dlpfc	123	random	10	10	3680	mean sections within biological individual, then equal-weight mean across individuals	0.015983228166602338	1.0546788246691035	0.05965922407751878	0.06738645627693586	1.4663232428977455	3.262451275867562	1.1123474232054014	2.1501038526621605	4.440892098500626e-16	0.05721475737110418	0.04548613200610602	0.06644582999602854	3593	3593	0	3.2406989589403454	1.0987135412694362	2.1419854176709094	1.4635523282995075	0.0	experiments/multicohort_geneheldout_decima_clean_split/runs/dlpfc/seed_123/random/random/checkpoints/best.pt	9a0534c8ecb136337d97470621c7c87583016154de8635ac440e5ef06aa159cc	experiments/multicohort_geneheldout_decima_clean_split/data/dlpfc/gene_splits	92e7cb74e03615cb33771ea195e411ceb02c7449f7df2b2104a31325afc03e13	f3ff669018819b0d47afa921b252989510b986c8c443435e894f35cb11a69baa	569965065e18f13fd1a88e6af11ce3c154993fde52e048aba3edb87f94dba687	NA	NA	training_only
dlpfc	456	constant	10	10	3680	mean sections within biological individual, then equal-weight mean across individuals	NA	1.0064540991387418	0.06405740327389914	0.08098678951743415	1.4647006148450403	3.158297744800616	1.0129498536731765	2.145347891127439	4.440892098500626e-16	0.06089234735919727	0.048054754926658096	0.07926878625249507	3593	3593	0	3.1378142806007006	1.0006039506278896	2.1372103299728105	1.4619200833057908	4.440892098500626e-16	experiments/multicohort_geneheldout_decima_clean_split/runs/dlpfc/seed_456/constant/constant/checkpoints/best.pt	d442a45fe20d45426451fad2241d02f2e28f639f4757f09c59a99a656cc98226	experiments/multicohort_geneheldout_decima_clean_split/data/dlpfc/gene_splits	92e7cb74e03615cb33771ea195e411ceb02c7449f7df2b2104a31325afc03e13	f3ff669018819b0d47afa921b252989510b986c8c443435e894f35cb11a69baa	569965065e18f13fd1a88e6af11ce3c154993fde52e048aba3edb87f94dba687	NA	NA	training_only
dlpfc	456	decima	10	10	3680	mean sections within biological individual, then equal-weight mean across individuals	0.7893375679058048	0.651377869265819	0.06652154238596451	0.11410128692297786	1.462003911958845	2.561748567152245	0.42429312856927837	2.137455438582966	4.440892098500626e-16	0.0634448063231885	0.049737956034073036	0.11526555396624837	3593	3593	160	2.5465058604939133	0.41740231446545356	2.12910354602846	1.4591447995413136	-4.440892098500626e-16	experiments/multicohort_geneheldout_decima_clean_split/runs/dlpfc/seed_456/decima/decima/checkpoints/best.pt	3dd6847522535bdb63f01ab33b640cf1417de7cf6089296b2ca08096f10b84ab	experiments/multicohort_geneheldout_decima_clean_split/data/dlpfc/gene_splits	92e7cb74e03615cb33771ea195e411ceb02c7449f7df2b2104a31325afc03e13	f3ff669018819b0d47afa921b252989510b986c8c443435e894f35cb11a69baa	569965065e18f13fd1a88e6af11ce3c154993fde52e048aba3edb87f94dba687	NA	NA	training_only
dlpfc	456	random	10	10	3680	mean sections within biological individual, then equal-weight mean across individuals	-0.007111533126444518	1.0613774474634194	0.05997646051803185	0.06501098743368791	1.4664515378946001	3.2770021989774007	1.1265220859839635	2.150480112993438	-8.881784197001252e-16	0.05706377025297091	0.04471919089656011	0.06397204456469159	3593	3593	0	3.25486235637779	1.1125701434039577	2.142292212973832	1.4636571364133857	4.440892098500626e-16	experiments/multicohort_geneheldout_decima_clean_split/runs/dlpfc/seed_456/random/random/checkpoints/best.pt	92a344afc07778b16aaab9dd79a3ecb10826716435afe095dd5f6b0edb2d71fe	experiments/multicohort_geneheldout_decima_clean_split/data/dlpfc/gene_splits	92e7cb74e03615cb33771ea195e411ceb02c7449f7df2b2104a31325afc03e13	f3ff669018819b0d47afa921b252989510b986c8c443435e894f35cb11a69baa	569965065e18f13fd1a88e6af11ce3c154993fde52e048aba3edb87f94dba687	NA	NA	training_only
her2st	42	constant	6	2	3184	mean sections within biological individual, then equal-weight mean across individuals	NA	0.8049531669124194	0.09905320129659302	0.11147754416176309	1.4074349732454028	2.628822804836621	0.6479496009223332	1.9808732039142878	-2.220446049250313e-16	0.09052218491928274	0.08216960548989617	0.10521491211108393	3027	3027	0	2.6053537786408913	0.6447570655322219	1.9605967131086697	1.4002130956067615	-2.220446049250313e-16	experiments/multicohort_geneheldout_decima_clean_split/runs/her2st/seed_42/constant/constant/checkpoints/best.pt	45754e8ea2341b357ae796577368f4dd27af1e79dd29500d2bc55506805e6f75	experiments/multicohort_geneheldout_decima_clean_split/data/her2st/gene_splits	bb961fa62b755ee1dca447ca645953cd6d623e9e4b83147f0bbd31215e6dbe7d	413a0ca2cb25ca8fe5049712bd09ebcd39bdc346cb0248a2c7e71f5cef2c48f8	0c2a9b15961140b956753164c947b888becf239f524d02605b2c0ce347023147	NA	NA	training_only
her2st	42	decima	6	2	3184	mean sections within biological individual, then equal-weight mean across individuals	0.7211012233798998	0.5772661818943424	0.10082383284169028	0.14524504257208656	1.4002688432985004	2.2939890782713923	0.3332362447588721	1.9607528335125202	0.0	0.09234852080883879	0.08362153547591172	0.14350373964522542	3027	3027	0	2.2718485040235232	0.33100148137679797	1.9408470226467258	1.3931428579462788	-6.661338147750939e-16	experiments/multicohort_geneheldout_decima_clean_split/runs/her2st/seed_42/decima/decima/checkpoints/best.pt	79cf56d4d921aa659a7876968a5b23b934ad3bf2b92c9ce41ee3ff857edf18dd	experiments/multicohort_geneheldout_decima_clean_split/data/her2st/gene_splits	bb961fa62b755ee1dca447ca645953cd6d623e9e4b83147f0bbd31215e6dbe7d	413a0ca2cb25ca8fe5049712bd09ebcd39bdc346cb0248a2c7e71f5cef2c48f8	0c2a9b15961140b956753164c947b888becf239f524d02605b2c0ce347023147	NA	NA	training_only
her2st	42	random	6	2	3184	mean sections within biological individual, then equal-weight mean across individuals	0.01659541098536639	0.8487548433713384	0.0918061867024037	0.09222207396489424	1.4148258493698036	2.722116968191292	0.7203847841463052	2.001732184044986	4.440892098500626e-16	0.08406520275116937	0.07571389591443102	0.08702754124885026	3027	3027	0	2.696137497181043	0.7147864592746005	1.9813510379064427	1.4076047164976546	-4.440892098500626e-16	experiments/multicohort_geneheldout_decima_clean_split/runs/her2st/seed_42/random/random/checkpoints/best.pt	9ac6da1bc96d31961ea9f870ba2fce0d804fb918030c62f3cbc06926a586c866	experiments/multicohort_geneheldout_decima_clean_split/data/her2st/gene_splits	bb961fa62b755ee1dca447ca645953cd6d623e9e4b83147f0bbd31215e6dbe7d	413a0ca2cb25ca8fe5049712bd09ebcd39bdc346cb0248a2c7e71f5cef2c48f8	0c2a9b15961140b956753164c947b888becf239f524d02605b2c0ce347023147	NA	NA	training_only
her2st	123	constant	6	2	3184	mean sections within biological individual, then equal-weight mean across individuals	NA	0.814899250122323	0.09953690816493657	0.112415161975874	1.4094981997489464	2.650745962945445	0.6640607878499243	1.9866851750955208	-2.220446049250313e-16	0.09084003168120534	0.08233016175326639	0.10596356578578321	3027	3027	0	2.6267107447019082	0.6600400015450559	1.9666707431568522	1.4023803846164036	0.0	experiments/multicohort_geneheldout_decima_clean_split/runs/her2st/seed_123/constant/constant/checkpoints/best.pt	dbbbac043a46ce6093bd2df405fd8c2d768cf832b47dafe6ce461f3fdca087df	experiments/multicohort_geneheldout_decima_clean_split/data/her2st/gene_splits	bb961fa62b755ee1dca447ca645953cd6d623e9e4b83147f0bbd31215e6dbe7d	413a0ca2cb25ca8fe5049712bd09ebcd39bdc346cb0248a2c7e71f5cef2c48f8	0c2a9b15961140b956753164c947b888becf239f524d02605b2c0ce347023147	NA	NA	training_only
her2st	123	decima	6	2	3184	mean sections within biological individual, then equal-weight mean across individuals	0.70317085142617	0.6081916428069061	0.10517117521523667	0.1497736412180945	1.4045161433074371	2.3425626711913603	0.36989707438016317	1.972665596811197	0.0	0.09586358767719921	0.08675994907403631	0.14749616033096682	3027	3027	0	2.3207302448541594	0.3670172581855609	1.953712986668599	1.3977528346129722	-4.440892098500626e-16	experiments/multicohort_geneheldout_decima_clean_split/runs/her2st/seed_123/decima/decima/checkpoints/best.pt	c5449c63ca5a424c8c9911ff13cb8bb50734076526a40de48690761495fa176b	experiments/multicohort_geneheldout_decima_clean_split/data/her2st/gene_splits	bb961fa62b755ee1dca447ca645953cd6d623e9e4b83147f0bbd31215e6dbe7d	413a0ca2cb25ca8fe5049712bd09ebcd39bdc346cb0248a2c7e71f5cef2c48f8	0c2a9b15961140b956753164c947b888becf239f524d02605b2c0ce347023147	NA	NA	training_only
her2st	123	random	6	2	3184	mean sections within biological individual, then equal-weight mean across individuals	-0.010851027490779468	0.915174499333461	0.09567054048621704	0.09183152214407755	1.4201396321772985	2.854340939110924	0.8375443642302509	2.0167965748806727	4.440892098500626e-16	0.08745402043867644	0.079201519730782	0.0862953509894503	3027	3027	0	2.8256523247768577	0.828474527128074	1.997177797648784	1.4132154109154003	-2.220446049250313e-16	experiments/multicohort_geneheldout_decima_clean_split/runs/her2st/seed_123/random/random/checkpoints/best.pt	4244962df6a405e3b333d6854ac4af59e4e1d7c4da4eb6306f6f8abf564cc2f0	experiments/multicohort_geneheldout_decima_clean_split/data/her2st/gene_splits	bb961fa62b755ee1dca447ca645953cd6d623e9e4b83147f0bbd31215e6dbe7d	413a0ca2cb25ca8fe5049712bd09ebcd39bdc346cb0248a2c7e71f5cef2c48f8	0c2a9b15961140b956753164c947b888becf239f524d02605b2c0ce347023147	NA	NA	training_only
her2st	456	constant	6	2	3184	mean sections within biological individual, then equal-weight mean across individuals	NA	0.8166227250735065	0.09784726729398514	0.11036781466063583	1.408294618700123	2.6501664081662053	0.6668726751064797	1.9832937330597251	4.440892098500626e-16	0.08945999186196155	0.08131188585180885	0.10426941783224815	3027	3027	0	2.6263591697184756	0.6633810299121484	1.9629781398063275	1.4010632176337825	-4.440892098500626e-16	experiments/multicohort_geneheldout_decima_clean_split/runs/her2st/seed_456/constant/constant/checkpoints/best.pt	1d3b4ec5fcbf36f2374120be7d4ddb1f2be0f7b83df2c2a8646abf205a98e07b	experiments/multicohort_geneheldout_decima_clean_split/data/her2st/gene_splits	bb961fa62b755ee1dca447ca645953cd6d623e9e4b83147f0bbd31215e6dbe7d	413a0ca2cb25ca8fe5049712bd09ebcd39bdc346cb0248a2c7e71f5cef2c48f8	0c2a9b15961140b956753164c947b888becf239f524d02605b2c0ce347023147	NA	NA	training_only
her2st	456	decima	6	2	3184	mean sections within biological individual, then equal-weight mean across individuals	0.7157569784318494	0.5994370797161823	0.10172276074152814	0.1464680108637357	1.4101761947480091	2.3479217127726395	0.35932481253866466	1.9885969002339752	-4.440892098500626e-16	0.09345114013327198	0.08404408802521947	0.14511490296024127	3027	3027	0	2.324208518478039	0.3548119211283917	1.9693965973496474	1.4033519150055154	0.0	experiments/multicohort_geneheldout_decima_clean_split/runs/her2st/seed_456/decima/decima/checkpoints/best.pt	687caa7d413fe44286a968bc314540cdcd18d5f0ab916304eb04d5860754fd77	experiments/multicohort_geneheldout_decima_clean_split/data/her2st/gene_splits	bb961fa62b755ee1dca447ca645953cd6d623e9e4b83147f0bbd31215e6dbe7d	413a0ca2cb25ca8fe5049712bd09ebcd39bdc346cb0248a2c7e71f5cef2c48f8	0c2a9b15961140b956753164c947b888becf239f524d02605b2c0ce347023147	NA	NA	training_only
her2st	456	random	6	2	3184	mean sections within biological individual, then equal-weight mean across individuals	-0.010186041916876295	0.8764535254342997	0.09356030377668925	0.09355702172006972	1.415233117990591	2.7710555605035827	0.7681707822462125	2.0028847782573704	0.0	0.08559815004840356	0.076788768059781	0.08823752443210849	3027	3027	0	2.744381290724929	0.7616570534944901	1.982724237230439	1.4080924107566375	0.0	experiments/multicohort_geneheldout_decima_clean_split/runs/her2st/seed_456/random/random/checkpoints/best.pt	197ec214a888adfb71bf05a052484000b9b80cc7449f226f09701d498a6a66e4	experiments/multicohort_geneheldout_decima_clean_split/data/her2st/gene_splits	bb961fa62b755ee1dca447ca645953cd6d623e9e4b83147f0bbd31215e6dbe7d	413a0ca2cb25ca8fe5049712bd09ebcd39bdc346cb0248a2c7e71f5cef2c48f8	0c2a9b15961140b956753164c947b888becf239f524d02605b2c0ce347023147	NA	NA	training_only
hippocampus_donor_disjoint	42	constant	4	2	3680	mean sections within biological individual, then equal-weight mean across individuals	NA	0.8058571787089087	0.10459933638460023	0.12707625138905831	1.3605654446001656	2.500544121516729	0.6494057924766821	1.8511383290400465	2.220446049250313e-16	0.09850258015443009	0.08255092987921443	0.12167010617002887	3482	3482	0	2.4843335330890914	0.6429638386587603	1.8413696944303313	1.3569707787680365	0.0	experiments/multicohort_geneheldout_decima_clean_split/runs/hippocampus_donor_disjoint/seed_42/constant/constant/checkpoints/best.pt	0f07d5ce420951efdce8ab9accc4e2bd2d9282cb9bb00f960f2297f8472b47b0	experiments/multicohort_geneheldout_decima_clean_split/data/hippocampus_donor_disjoint/gene_splits	92e7cb74e03615cb33771ea195e411ceb02c7449f7df2b2104a31325afc03e13	f3ff669018819b0d47afa921b252989510b986c8c443435e894f35cb11a69baa	da4aa9a1508d3dc85fc0d5f7d696db37bf164413f4fdf72a09b05da7bd73e0bf	NA	NA	training_only
hippocampus_donor_disjoint	42	decima	4	2	3680	mean sections within biological individual, then equal-weight mean across individuals	0.7941085671578713	0.5047524233494487	0.1035382614646085	0.17210728636500375	1.3498439717414783	2.07685375692395	0.2547750088771411	1.8220787480468088	0.0	0.09734969511164868	0.0794429212292257	0.16920863704239616	3482	3482	0	2.062314928326013	0.2483932455147081	1.8139216828113054	1.3468190980273873	-4.440892098500626e-16	experiments/multicohort_geneheldout_decima_clean_split/runs/hippocampus_donor_disjoint/seed_42/decima/decima/checkpoints/best.pt	2caba3fbf22bbc095097484b97522e2d0a5b0178e2f663978ebb9d2538c395c1	experiments/multicohort_geneheldout_decima_clean_split/data/hippocampus_donor_disjoint/gene_splits	92e7cb74e03615cb33771ea195e411ceb02c7449f7df2b2104a31325afc03e13	f3ff669018819b0d47afa921b252989510b986c8c443435e894f35cb11a69baa	da4aa9a1508d3dc85fc0d5f7d696db37bf164413f4fdf72a09b05da7bd73e0bf	NA	NA	training_only
hippocampus_donor_disjoint	42	random	4	2	3680	mean sections within biological individual, then equal-weight mean across individuals	0.00801817867504694	0.8383884777754894	0.09068078014265682	0.09777740994783954	1.364673246384617	2.565228309064632	0.7028952396667023	1.8623330693979292	4.440892098500626e-16	0.08568143682728546	0.06797903174180392	0.09431572146587396	3482	3482	0	2.54771831086461	0.6959074541254426	1.851810856739168	1.3608125722299775	-4.440892098500626e-16	experiments/multicohort_geneheldout_decima_clean_split/runs/hippocampus_donor_disjoint/seed_42/random/random/checkpoints/best.pt	665b8ad2e9f1f94675004d283f45aa3bc54b51eb517630dc72db1db3e72a93b5	experiments/multicohort_geneheldout_decima_clean_split/data/hippocampus_donor_disjoint/gene_splits	92e7cb74e03615cb33771ea195e411ceb02c7449f7df2b2104a31325afc03e13	f3ff669018819b0d47afa921b252989510b986c8c443435e894f35cb11a69baa	da4aa9a1508d3dc85fc0d5f7d696db37bf164413f4fdf72a09b05da7bd73e0bf	NA	NA	training_only
hippocampus_donor_disjoint	123	constant	4	2	3680	mean sections within biological individual, then equal-weight mean across individuals	NA	0.8086406255909915	0.10029284042769429	0.12202052421369872	1.3618059581914983	2.5084151291220556	0.6538996613561902	1.8545154677658648	4.440892098500626e-16	0.09423169124633787	0.07874138157881079	0.11665983638734995	3482	3482	0	2.4926190980812355	0.6479744457972451	1.8446446522839903	1.3581769591198307	2.220446049250313e-16	experiments/multicohort_geneheldout_decima_clean_split/runs/hippocampus_donor_disjoint/seed_123/constant/constant/checkpoints/best.pt	50d48029ce0ddb8d4bf397c30f44629013022d433c6592ea78fd195d8872770f	experiments/multicohort_geneheldout_decima_clean_split/data/hippocampus_donor_disjoint/gene_splits	92e7cb74e03615cb33771ea195e411ceb02c7449f7df2b2104a31325afc03e13	f3ff669018819b0d47afa921b252989510b986c8c443435e894f35cb11a69baa	da4aa9a1508d3dc85fc0d5f7d696db37bf164413f4fdf72a09b05da7bd73e0bf	NA	NA	training_only
hippocampus_donor_disjoint	123	decima	4	2	3680	mean sections within biological individual, then equal-weight mean across individuals	0.7979116315907016	0.5016440267788117	0.09923900640637863	0.17169603039396608	1.3498657905615044	2.0737843821310955	0.25164672960286116	1.8221376525282351	-8.881784197001252e-16	0.09259603204731916	0.07387011880306912	0.16867802146296307	3482	3482	0	2.0593549887051736	0.245108566409721	1.8142464222954526	1.3469396505766147	0.0	experiments/multicohort_geneheldout_decima_clean_split/runs/hippocampus_donor_disjoint/seed_123/decima/decima/checkpoints/best.pt	641c4efab8eebff381e7f179d3d3bc5f9c2e7ba7888004cc4638840a4aa49597	experiments/multicohort_geneheldout_decima_clean_split/data/hippocampus_donor_disjoint/gene_splits	92e7cb74e03615cb33771ea195e411ceb02c7449f7df2b2104a31325afc03e13	f3ff669018819b0d47afa921b252989510b986c8c443435e894f35cb11a69baa	da4aa9a1508d3dc85fc0d5f7d696db37bf164413f4fdf72a09b05da7bd73e0bf	NA	NA	training_only
hippocampus_donor_disjoint	123	random	4	2	3680	mean sections within biological individual, then equal-weight mean across individuals	0.025777076010614984	0.8377614146649829	0.09064257315395914	0.09992309479771969	1.3643315615610556	2.563244797773102	0.7018441879014734	1.8614006098716285	0.0	0.08490144887333909	0.06620603782209833	0.09580460804385797	3482	3482	0	2.5462400174494766	0.6951965209331298	1.8510434965163467	1.3605305937450825	2.220446049250313e-16	experiments/multicohort_geneheldout_decima_clean_split/runs/hippocampus_donor_disjoint/seed_123/random/random/checkpoints/best.pt	16693226a8877bfc2e69826e5aaa1f5b43765154c7fa52bbedc2cfb659dfebac	experiments/multicohort_geneheldout_decima_clean_split/data/hippocampus_donor_disjoint/gene_splits	92e7cb74e03615cb33771ea195e411ceb02c7449f7df2b2104a31325afc03e13	f3ff669018819b0d47afa921b252989510b986c8c443435e894f35cb11a69baa	da4aa9a1508d3dc85fc0d5f7d696db37bf164413f4fdf72a09b05da7bd73e0bf	NA	NA	training_only
hippocampus_donor_disjoint	456	constant	4	2	3680	mean sections within biological individual, then equal-weight mean across individuals	NA	0.8075424443908795	0.10712701470590488	0.13040260349754512	1.3599185887398508	2.501503367492984	0.6521247994927967	1.8493785680001877	-2.220446049250313e-16	0.10107595995418739	0.084322395164412	0.1250961927311961	3482	3482	0	2.485695952618959	0.6461068356775688	1.8395891169413905	1.3563145346642091	-2.220446049250313e-16	experiments/multicohort_geneheldout_decima_clean_split/runs/hippocampus_donor_disjoint/seed_456/constant/constant/checkpoints/best.pt	f5eeaa92ad0825c990c206bda5bab901beca846551197732aa6b85c542f2b495	experiments/multicohort_geneheldout_decima_clean_split/data/hippocampus_donor_disjoint/gene_splits	92e7cb74e03615cb33771ea195e411ceb02c7449f7df2b2104a31325afc03e13	f3ff669018819b0d47afa921b252989510b986c8c443435e894f35cb11a69baa	da4aa9a1508d3dc85fc0d5f7d696db37bf164413f4fdf72a09b05da7bd73e0bf	NA	NA	training_only
hippocampus_donor_disjoint	456	decima	4	2	3680	mean sections within biological individual, then equal-weight mean across individuals	0.7951339999263387	0.5044622041767195	0.10399799683221064	0.17294026284001915	1.3495216022845116	2.0756906704753897	0.2544821154428343	1.8212085550325554	0.0	0.09717902826707721	0.07848991132360977	0.16987407425977724	3482	3482	0	2.0628107492384236	0.24969736767765996	1.813113381560764	1.3465189867063754	-4.440892098500626e-16	experiments/multicohort_geneheldout_decima_clean_split/runs/hippocampus_donor_disjoint/seed_456/decima/decima/checkpoints/best.pt	ff838652d8d14f5e405a8408b4cea71779630f04589eced4e44b36e7f6bef977	experiments/multicohort_geneheldout_decima_clean_split/data/hippocampus_donor_disjoint/gene_splits	92e7cb74e03615cb33771ea195e411ceb02c7449f7df2b2104a31325afc03e13	f3ff669018819b0d47afa921b252989510b986c8c443435e894f35cb11a69baa	da4aa9a1508d3dc85fc0d5f7d696db37bf164413f4fdf72a09b05da7bd73e0bf	NA	NA	training_only
hippocampus_donor_disjoint	456	random	4	2	3680	mean sections within biological individual, then equal-weight mean across individuals	-0.00020922557800866687	0.8390284268108321	0.09731903064095687	0.10574192296917527	1.3635279996322955	2.5631773067779093	0.7039687009966599	1.8592086057812496	-2.220446049250313e-16	0.09175252117928046	0.07412027005821392	0.10170437652811033	3482	3482	0	2.5459221386514055	0.6968702801380845	1.8490518585133207	1.3597984624617432	4.440892098500626e-16	experiments/multicohort_geneheldout_decima_clean_split/runs/hippocampus_donor_disjoint/seed_456/random/random/checkpoints/best.pt	fba7a85365c275d68ef53d83b11704b86d3ff3b2ba069052227a78456b978d09	experiments/multicohort_geneheldout_decima_clean_split/data/hippocampus_donor_disjoint/gene_splits	92e7cb74e03615cb33771ea195e411ceb02c7449f7df2b2104a31325afc03e13	f3ff669018819b0d47afa921b252989510b986c8c443435e894f35cb11a69baa	da4aa9a1508d3dc85fc0d5f7d696db37bf164413f4fdf72a09b05da7bd73e0bf	NA	NA	training_only
nac	42	constant	8	2	3680	mean sections within biological individual, then equal-weight mean across individuals	NA	0.90064318657853	0.06682286571288926	0.08591511483913816	1.4499203957531526	2.913427303551307	0.8111581495303288	2.102269154020979	-4.440892098500626e-16	0.0628406368013414	0.04632725546223777	0.08391658392316018	3553	3553	0	2.8977107757533336	0.8035849527519063	2.0941258230014275	1.4471094716715205	-4.440892098500626e-16	experiments/multicohort_geneheldout_decima_clean_split/runs/nac/seed_42/constant/constant/checkpoints/best.pt	65f0972baec7dd49080f2f9519e1fbfce8e8e799675e39a2473cf9c77ad4e001	experiments/multicohort_geneheldout_decima_clean_split/data/nac/gene_splits	748d9b486cae9f4962afe1c8cfccd184e2bd635d23aaeab873cc5581cf0a0476	72b6f1429628cbaefcaaf880b9a9243680a2b330b9830dc30f3fc1c1daf7dab2	ed9a98e27a0aa89a466e6543d531c7b23ed38ac3f5f73ba8d17e8697c05a97bb	NA	NA	training_only
nac	42	decima	8	2	3680	mean sections within biological individual, then equal-weight mean across individuals	0.7660844061570089	0.6078971087247383	0.06548154828022229	0.11844926135212963	1.4490198046965546	2.4691972891987373	0.3695388947958964	2.099658394402841	0.0	0.06206177436608131	0.04557346737862138	0.11969835189147862	3553	3553	10	2.4571938026287055	0.36590139361421703	2.091292409014488	1.4461301494037417	0.0	experiments/multicohort_geneheldout_decima_clean_split/runs/nac/seed_42/decima/decima/checkpoints/best.pt	ff7cc5c7eb5c7b1fe6df99433f3ff1bdc752f151886aaf2d4e7d80d694d433df	experiments/multicohort_geneheldout_decima_clean_split/data/nac/gene_splits	748d9b486cae9f4962afe1c8cfccd184e2bd635d23aaeab873cc5581cf0a0476	72b6f1429628cbaefcaaf880b9a9243680a2b330b9830dc30f3fc1c1daf7dab2	ed9a98e27a0aa89a466e6543d531c7b23ed38ac3f5f73ba8d17e8697c05a97bb	NA	NA	training_only
nac	42	random	8	2	3680	mean sections within biological individual, then equal-weight mean across individuals	-0.004508459097205484	0.9390380435241347	0.0627392084132086	0.06960015391558066	1.451541485937317	2.9887651325827487	0.8817924471856345	2.106972685397114	0.0	0.05868082263976936	0.04369135183738722	0.06807666975251718	3553	3553	0	2.9724557777775753	0.8735440730258802	2.098911704751695	1.4487621284226389	0.0	experiments/multicohort_geneheldout_decima_clean_split/runs/nac/seed_42/random/random/checkpoints/best.pt	19b14663087b1b3cf83676f95d1b3b292b943dc537f71a0275a37c415e6d1c73	experiments/multicohort_geneheldout_decima_clean_split/data/nac/gene_splits	748d9b486cae9f4962afe1c8cfccd184e2bd635d23aaeab873cc5581cf0a0476	72b6f1429628cbaefcaaf880b9a9243680a2b330b9830dc30f3fc1c1daf7dab2	ed9a98e27a0aa89a466e6543d531c7b23ed38ac3f5f73ba8d17e8697c05a97bb	NA	NA	training_only
nac	123	constant	8	2	3680	mean sections within biological individual, then equal-weight mean across individuals	NA	0.9075533674964005	0.06508277363654262	0.0832747650225757	1.4504839438206794	2.927556786135648	0.8236531148540565	2.103903671281592	0.0	0.06125479307536521	0.04533167660945351	0.08150044049164903	3553	3553	0	2.9116041068723084	0.8158092467003103	2.0957948601719982	1.4476860364637072	0.0	experiments/multicohort_geneheldout_decima_clean_split/runs/nac/seed_123/constant/constant/checkpoints/best.pt	1794cca831ff632d82e39f9686e64eb1d3023d8e2e9d3ab846ac26e630c9088e	experiments/multicohort_geneheldout_decima_clean_split/data/nac/gene_splits	748d9b486cae9f4962afe1c8cfccd184e2bd635d23aaeab873cc5581cf0a0476	72b6f1429628cbaefcaaf880b9a9243680a2b330b9830dc30f3fc1c1daf7dab2	ed9a98e27a0aa89a466e6543d531c7b23ed38ac3f5f73ba8d17e8697c05a97bb	NA	NA	training_only
nac	123	decima	8	2	3680	mean sections within biological individual, then equal-weight mean across individuals	0.7631629189113447	0.6318326408668583	0.06672551087700866	0.11950252545868953	1.447774793218309	2.495264337943105	0.3992124860647883	2.0960518518783173	-4.440892098500626e-16	0.06303645352486588	0.0462616479030542	0.12056367154514074	3553	3553	89	2.4830786760514454	0.3953444791926858	2.0877341968587597	1.444899372571931	0.0	experiments/multicohort_geneheldout_decima_clean_split/runs/nac/seed_123/decima/decima/checkpoints/best.pt	7b03e95839ac221dc50dba83b8132ca3148f42de54dee7ddb450b4a142eaa23f	experiments/multicohort_geneheldout_decima_clean_split/data/nac/gene_splits	748d9b486cae9f4962afe1c8cfccd184e2bd635d23aaeab873cc5581cf0a0476	72b6f1429628cbaefcaaf880b9a9243680a2b330b9830dc30f3fc1c1daf7dab2	ed9a98e27a0aa89a466e6543d531c7b23ed38ac3f5f73ba8d17e8697c05a97bb	NA	NA	training_only
nac	123	random	8	2	3680	mean sections within biological individual, then equal-weight mean across individuals	0.025262309563013948	0.9348362538295476	0.06432477777237826	0.07359868792541925	1.4520156584555475	2.98226829387416	0.8739188214740623	2.1083494724000973	4.440892098500626e-16	0.06009070743010691	0.04406736638934253	0.07185535872768023	3553	3553	0	2.966005218209132	0.8657503835806056	2.1002548346285264	1.4492255982518825	0.0	experiments/multicohort_geneheldout_decima_clean_split/runs/nac/seed_123/random/random/checkpoints/best.pt	4a43f82376f8fbea40ee8ed74c2ab5cf334b1437827a0e8ec26853aa0c18832b	experiments/multicohort_geneheldout_decima_clean_split/data/nac/gene_splits	748d9b486cae9f4962afe1c8cfccd184e2bd635d23aaeab873cc5581cf0a0476	72b6f1429628cbaefcaaf880b9a9243680a2b330b9830dc30f3fc1c1daf7dab2	ed9a98e27a0aa89a466e6543d531c7b23ed38ac3f5f73ba8d17e8697c05a97bb	NA	NA	training_only
nac	456	constant	8	2	3680	mean sections within biological individual, then equal-weight mean across individuals	NA	0.8979931880794674	0.06283504295823944	0.08024842838010712	1.4496223127043766	2.9077966153275105	0.8063917658371256	2.101404849490385	0.0	0.059313550936317044	0.044287962769566355	0.07862482759955043	3553	3553	0	2.892243643879858	0.7989868879678325	2.0932567559120256	1.446809163612128	0.0	experiments/multicohort_geneheldout_decima_clean_split/runs/nac/seed_456/constant/constant/checkpoints/best.pt	d41748c5ef30df683535e640af9e1e26f8b0ee67113abec24d002a7f9191bfcb	experiments/multicohort_geneheldout_decima_clean_split/data/nac/gene_splits	748d9b486cae9f4962afe1c8cfccd184e2bd635d23aaeab873cc5581cf0a0476	72b6f1429628cbaefcaaf880b9a9243680a2b330b9830dc30f3fc1c1daf7dab2	ed9a98e27a0aa89a466e6543d531c7b23ed38ac3f5f73ba8d17e8697c05a97bb	NA	NA	training_only
nac	456	decima	8	2	3680	mean sections within biological individual, then equal-weight mean across individuals	0.7745219070843086	0.6265083464702509	0.06524698548706107	0.11808085959658995	1.448338132778312	2.4901960550566553	0.392512708196888	2.0976833468597675	0.0	0.06177946314028437	0.0456494143892728	0.11925936043298195	3553	3553	106	2.477898745314373	0.38848435492732514	2.0894143903870477	1.445480677970843	0.0	experiments/multicohort_geneheldout_decima_clean_split/runs/nac/seed_456/decima/decima/checkpoints/best.pt	07d529921b45f8dac6022ea8cdbcfd23d8f006d6e60407466b4524cf749caa1d	experiments/multicohort_geneheldout_decima_clean_split/data/nac/gene_splits	748d9b486cae9f4962afe1c8cfccd184e2bd635d23aaeab873cc5581cf0a0476	72b6f1429628cbaefcaaf880b9a9243680a2b330b9830dc30f3fc1c1daf7dab2	ed9a98e27a0aa89a466e6543d531c7b23ed38ac3f5f73ba8d17e8697c05a97bb	NA	NA	training_only
nac	456	random	8	2	3680	mean sections within biological individual, then equal-weight mean across individuals	0.0016386550894273476	0.9392253776073854	0.061872838319966025	0.06958577346734507	1.4513456691152207	2.9885485612012435	0.8821443099417359	2.106404251259508	0.0	0.0578047980378607	0.04398281839351202	0.06801182106982213	3553	3553	0	2.9722900183271954	0.873958062621859	2.098331955705337	1.4485620303270885	-8.881784197001252e-16	experiments/multicohort_geneheldout_decima_clean_split/runs/nac/seed_456/random/random/checkpoints/best.pt	4d4beb29867762ef08a865925f18ee2104c1e2de27b6c28a243c071740340271	experiments/multicohort_geneheldout_decima_clean_split/data/nac/gene_splits	748d9b486cae9f4962afe1c8cfccd184e2bd635d23aaeab873cc5581cf0a0476	72b6f1429628cbaefcaaf880b9a9243680a2b330b9830dc30f3fc1c1daf7dab2	ed9a98e27a0aa89a466e6543d531c7b23ed38ac3f5f73ba8d17e8697c05a97bb	NA	NA	training_only
