## Supplementary material for "Pretrained gene representations transfer mean expression more broadly than spatial patterns in virtual spatial transcriptomics": Source Data: supp_stage2_alternative_abundance.tsv

cohort	mean_only_log_mean_cpm_pcc	pretrained_log_mean_cpm_pcc	random_log_mean_cpm_pcc	constant_log_mean_cpm_pcc	pretrained_minus_random	pretrained_minus_constant
dlpfc	0.8947907360872266	0.7079903581939079	-0.0003286080520717	-0.0285226852679286	0.7083189662459796	0.7365130434618367
her2st	0.8285732565142189	0.7296531050572278	0.0018625198123257	0.0320017929076577	0.7277905852449021	0.6976513121495701
hippocampus_donor_disjoint	0.8800034300962952	0.644081452831145	0.0054551445465263	-0.0844811931133732	0.6386263082846186	0.7285626459445181
nac	0.8862441705427432	0.6903363172446636	0.0056014590053126	0.1248411831290796	0.6847348582393509	0.5654951341155839
