## Supplementary material for "Pretrained gene representations transfer mean expression more broadly than spatial patterns in virtual spatial transcriptomics": Source Data: supp_stage2_biological_hierarchical_bootstrap.tsv

cohort	display_cohort	metric	n_biological_individuals	n_sections	estimate	ci_low	ci_high	fraction_positive	uncertainty_unit
hippocampus_donor_disjoint	Hippocampus	abundance_pcc_gain	2	4	0.784522723189086	0.7717339970011878	0.7973686877710091	1.0	individual block, sections nested within individual; technical runs averaged first
hippocampus_donor_disjoint	Hippocampus	within_section_gene_pcc_gain	2	4	0.0093776269218749	0.0046267860554506	0.0146708402245458	1.0	individual block, sections nested within individual; technical runs averaged first
hippocampus_donor_disjoint	Hippocampus	section_centered_full_matrix_pcc_gain	2	4	0.0711003839614181	0.0582292846817842	0.0845736175523137	1.0	individual block, sections nested within individual; technical runs averaged first
hippocampus_donor_disjoint	Hippocampus	abundance_rmse_reduction	2	4	0.3352917369916234	0.3187571556318087	0.3488896948169246	1.0	individual block, sections nested within individual; technical runs averaged first
hippocampus_donor_disjoint	Hippocampus	section_centered_rmse_reduction	2	4	0.0143885114316403	0.0100574626398647	0.0188429892223199	1.0	individual block, sections nested within individual; technical runs averaged first
hippocampus_donor_disjoint	Hippocampus	total_mse_reduction	2	4	0.4884405346950692	0.4570017070116963	0.5154201471244906	1.0	individual block, sections nested within individual; technical runs averaged first
dlpfc	DLPFC	abundance_pcc_gain	10	10	0.7940953074969139	0.7888866079816886	0.7991147420574747	1.0	individual block, sections nested within individual; technical runs averaged first
dlpfc	DLPFC	within_section_gene_pcc_gain	10	10	0.007227478276107	0.0053853728223481	0.0093779018160294	1.0	individual block, sections nested within individual; technical runs averaged first
dlpfc	DLPFC	section_centered_full_matrix_pcc_gain	10	10	0.0493872433811872	0.044211403262842	0.0546737112587373	1.0	individual block, sections nested within individual; technical runs averaged first
dlpfc	DLPFC	abundance_rmse_reduction	10	10	0.4119586193922938	0.3494990627301918	0.4745194556778783	1.0	individual block, sections nested within individual; technical runs averaged first
dlpfc	DLPFC	section_centered_rmse_reduction	10	10	0.0057153710262123	0.0039638917185648	0.0070565127171208	1.0	individual block, sections nested within individual; technical runs averaged first
dlpfc	DLPFC	total_mse_reduction	10	10	0.7325259629101513	0.5580629348826006	0.9133141229304002	1.0	individual block, sections nested within individual; technical runs averaged first
nac	NAc	abundance_pcc_gain	2	8	0.7604589088658088	0.7512676514368735	0.7701299938668347	1.0	individual block, sections nested within individual; technical runs averaged first
nac	NAc	within_section_gene_pcc_gain	2	8	0.0028390733795797	0.0014032448563683	0.0051700774220127	1.0	individual block, sections nested within individual; technical runs averaged first
nac	NAc	section_centered_full_matrix_pcc_gain	2	8	0.047749343699688	0.0359782406681642	0.061810348841311	1.0	individual block, sections nested within individual; technical runs averaged first
nac	NAc	abundance_rmse_reduction	2	8	0.3115535875256336	0.2493131798521989	0.3564122789194525	1.0	individual block, sections nested within individual; technical runs averaged first
nac	NAc	section_centered_rmse_reduction	2	8	0.0033898829217756	-0.0012350070090627	0.0075028981188775	0.92875	individual block, sections nested within individual; technical runs averaged first
nac	NAc	total_mse_reduction	2	8	0.5016414351532178	0.3460696146640857	0.6048063144311716	1.0	individual block, sections nested within individual; technical runs averaged first
her2st	HER2ST	abundance_pcc_gain	2	6	0.7148235705534027	0.7086199632171922	0.7235946326782617	1.0	individual block, sections nested within individual; technical runs averaged first
her2st	HER2ST	within_section_gene_pcc_gain	2	6	0.008893579277715	0.0052334837216988	0.0126192918275072	1.0	individual block, sections nested within individual; technical runs averaged first
her2st	HER2ST	section_centered_full_matrix_pcc_gain	2	6	0.0546253589416251	0.0510817351675028	0.0581689827157473	1.0	individual block, sections nested within individual; technical runs averaged first
her2st	HER2ST	abundance_rmse_reduction	2	6	0.2838893092458417	0.2510657158353198	0.3218918053324792	1.0	individual block, sections nested within individual; technical runs averaged first
her2st	HER2ST	section_centered_rmse_reduction	2	6	0.0116417331015382	0.0083723041375651	0.0148365409924116	1.0	individual block, sections nested within individual; technical runs averaged first
her2st	HER2ST	total_mse_reduction	2	6	0.4543466685234687	0.3609691578398096	0.5471941708077075	1.0	individual block, sections nested within individual; technical runs averaged first
