## Supplementary material for "Pretrained gene representations transfer mean expression more broadly than spatial patterns in virtual spatial transcriptomics": Source Data: supp_stage2_biological_leave_one_out.tsv

cohort	display_cohort	omitted_individual	n_retained_individuals	metric	effect
hippocampus_donor_disjoint	Hippocampus	Br2743	1	abundance_pcc_gain	0.7968562756085107
hippocampus_donor_disjoint	Hippocampus	Br2743	1	within_section_gene_pcc_gain	0.0050706742605418
hippocampus_donor_disjoint	Hippocampus	Br2743	1	section_centered_full_matrix_pcc_gain	0.0600222233334448
hippocampus_donor_disjoint	Hippocampus	Br2743	1	abundance_rmse_reduction	0.3442139786860497
hippocampus_donor_disjoint	Hippocampus	Br2743	1	section_centered_rmse_reduction	0.0114197931557079
hippocampus_donor_disjoint	Hippocampus	Br2743	1	total_mse_reduction	0.4744813427296621
hippocampus_donor_disjoint	Hippocampus	Br8492	1	abundance_pcc_gain	0.7721891707696615
hippocampus_donor_disjoint	Hippocampus	Br8492	1	within_section_gene_pcc_gain	0.0136845795832081
hippocampus_donor_disjoint	Hippocampus	Br8492	1	section_centered_full_matrix_pcc_gain	0.0821785445893914
hippocampus_donor_disjoint	Hippocampus	Br8492	1	abundance_rmse_reduction	0.3266079869846758
hippocampus_donor_disjoint	Hippocampus	Br8492	1	section_centered_rmse_reduction	0.0173740150835208
hippocampus_donor_disjoint	Hippocampus	Br8492	1	total_mse_reduction	0.5023997266604763
dlpfc	DLPFC	GSM9223406_Br5182-V12F14-053_C1	9	abundance_pcc_gain	0.7934413380703593
dlpfc	DLPFC	GSM9223406_Br5182-V12F14-053_C1	9	within_section_gene_pcc_gain	0.0072486342048683
dlpfc	DLPFC	GSM9223406_Br5182-V12F14-053_C1	9	section_centered_full_matrix_pcc_gain	0.0503961963401339
dlpfc	DLPFC	GSM9223406_Br5182-V12F14-053_C1	9	abundance_rmse_reduction	0.4000566799892795
dlpfc	DLPFC	GSM9223406_Br5182-V12F14-053_C1	9	section_centered_rmse_reduction	0.005810942126721
dlpfc	DLPFC	GSM9223406_Br5182-V12F14-053_C1	9	total_mse_reduction	0.6974481491294084
dlpfc	DLPFC	GSM9223411_Br2378-V12F14-057_D1	9	abundance_pcc_gain	0.7927988511526811
dlpfc	DLPFC	GSM9223411_Br2378-V12F14-057_D1	9	within_section_gene_pcc_gain	0.0064611209343112
dlpfc	DLPFC	GSM9223411_Br2378-V12F14-057_D1	9	section_centered_full_matrix_pcc_gain	0.0490538623326937
dlpfc	DLPFC	GSM9223411_Br2378-V12F14-057_D1	9	abundance_rmse_reduction	0.3966229284544905
dlpfc	DLPFC	GSM9223411_Br2378-V12F14-057_D1	9	section_centered_rmse_reduction	0.0055716900947078
dlpfc	DLPFC	GSM9223411_Br2378-V12F14-057_D1	9	total_mse_reduction	0.6826372800195314
dlpfc	DLPFC	GSM9223412_Br5373-V12D07-334_A1	9	abundance_pcc_gain	0.7931994211693465
dlpfc	DLPFC	GSM9223412_Br5373-V12D07-334_A1	9	within_section_gene_pcc_gain	0.0074015261860184
dlpfc	DLPFC	GSM9223412_Br5373-V12D07-334_A1	9	section_centered_full_matrix_pcc_gain	0.0496628145364577
dlpfc	DLPFC	GSM9223412_Br5373-V12D07-334_A1	9	abundance_rmse_reduction	0.4032415582332149
dlpfc	DLPFC	GSM9223412_Br5373-V12D07-334_A1	9	section_centered_rmse_reduction	0.0057930748942218
dlpfc	DLPFC	GSM9223412_Br5373-V12D07-334_A1	9	total_mse_reduction	0.7115289962208816
dlpfc	DLPFC	GSM9223413_Br5472-V12D07-334_B1	9	abundance_pcc_gain	0.7930515987075549
dlpfc	DLPFC	GSM9223413_Br5472-V12D07-334_B1	9	within_section_gene_pcc_gain	0.0076379518524968
dlpfc	DLPFC	GSM9223413_Br5472-V12D07-334_B1	9	section_centered_full_matrix_pcc_gain	0.0503296945067258
dlpfc	DLPFC	GSM9223413_Br5472-V12D07-334_B1	9	abundance_rmse_reduction	0.3978949818872118
dlpfc	DLPFC	GSM9223413_Br5472-V12D07-334_B1	9	section_centered_rmse_reduction	0.0057437625017761
dlpfc	DLPFC	GSM9223413_Br5472-V12D07-334_B1	9	total_mse_reduction	0.6938360227778717
dlpfc	DLPFC	GSM9223419_Br8514-V13M06-279_D1	9	abundance_pcc_gain	0.794227378622177
dlpfc	DLPFC	GSM9223419_Br8514-V13M06-279_D1	9	within_section_gene_pcc_gain	0.0075463759608331
dlpfc	DLPFC	GSM9223419_Br8514-V13M06-279_D1	9	section_centered_full_matrix_pcc_gain	0.049488846380968
dlpfc	DLPFC	GSM9223419_Br8514-V13M06-279_D1	9	abundance_rmse_reduction	0.4117280486636621
dlpfc	DLPFC	GSM9223419_Br8514-V13M06-279_D1	9	section_centered_rmse_reduction	0.0056175888624174
dlpfc	DLPFC	GSM9223419_Br8514-V13M06-279_D1	9	total_mse_reduction	0.7372912927130095
dlpfc	DLPFC	GSM9223420_Br5590-V13M06-280_A1	9	abundance_pcc_gain	0.7946010317589852
dlpfc	DLPFC	GSM9223420_Br5590-V13M06-280_A1	9	within_section_gene_pcc_gain	0.0072730741196077
dlpfc	DLPFC	GSM9223420_Br5590-V13M06-280_A1	9	section_centered_full_matrix_pcc_gain	0.0482370632990042
dlpfc	DLPFC	GSM9223420_Br5590-V13M06-280_A1	9	abundance_rmse_reduction	0.4149699385130815
dlpfc	DLPFC	GSM9223420_Br5590-V13M06-280_A1	9	section_centered_rmse_reduction	0.0053515408129317
dlpfc	DLPFC	GSM9223420_Br5590-V13M06-280_A1	9	total_mse_reduction	0.7451807922746949
dlpfc	DLPFC	GSM9223422_Br2720-V13M06-280_C1	9	abundance_pcc_gain	0.795854270426495
dlpfc	DLPFC	GSM9223422_Br2720-V13M06-280_C1	9	within_section_gene_pcc_gain	0.007612289630613
dlpfc	DLPFC	GSM9223422_Br2720-V13M06-280_C1	9	section_centered_full_matrix_pcc_gain	0.0495248451877981
dlpfc	DLPFC	GSM9223422_Br2720-V13M06-280_C1	9	abundance_rmse_reduction	0.4234136474584881
dlpfc	DLPFC	GSM9223422_Br2720-V13M06-280_C1	9	section_centered_rmse_reduction	0.0057074861082619
dlpfc	DLPFC	GSM9223422_Br2720-V13M06-280_C1	9	total_mse_reduction	0.7595029492555272
dlpfc	DLPFC	GSM9223445_Br1578-V13F27-296_B1	9	abundance_pcc_gain	0.7949015850636235
dlpfc	DLPFC	GSM9223445_Br1578-V13F27-296_B1	9	within_section_gene_pcc_gain	0.0067339596752393
dlpfc	DLPFC	GSM9223445_Br1578-V13F27-296_B1	9	section_centered_full_matrix_pcc_gain	0.0476869035404806
dlpfc	DLPFC	GSM9223445_Br1578-V13F27-296_B1	9	abundance_rmse_reduction	0.425638851187697
dlpfc	DLPFC	GSM9223445_Br1578-V13F27-296_B1	9	section_centered_rmse_reduction	0.005621973105393
dlpfc	DLPFC	GSM9223445_Br1578-V13F27-296_B1	9	total_mse_reduction	0.7701928268448044
dlpfc	DLPFC	GSM9223452_Br5224-V13M06-342_A1	9	abundance_pcc_gain	0.7947262577091352
dlpfc	DLPFC	GSM9223452_Br5224-V13M06-342_A1	9	within_section_gene_pcc_gain	0.0072992654275012
dlpfc	DLPFC	GSM9223452_Br5224-V13M06-342_A1	9	section_centered_full_matrix_pcc_gain	0.0486783489222882
dlpfc	DLPFC	GSM9223452_Br5224-V13M06-342_A1	9	abundance_rmse_reduction	0.4193618760876602
dlpfc	DLPFC	GSM9223452_Br5224-V13M06-342_A1	9	section_centered_rmse_reduction	0.0054852524838082
dlpfc	DLPFC	GSM9223452_Br5224-V13M06-342_A1	9	total_mse_reduction	0.7539166329587034
dlpfc	DLPFC	GSM9223464_Br8218-V13F27-336_A1	9	abundance_pcc_gain	0.7941513422887829
dlpfc	DLPFC	GSM9223464_Br8218-V13F27-336_A1	9	within_section_gene_pcc_gain	0.0070605847695814
dlpfc	DLPFC	GSM9223464_Br8218-V13F27-336_A1	9	section_centered_full_matrix_pcc_gain	0.0508138587653217
dlpfc	DLPFC	GSM9223464_Br8218-V13F27-336_A1	9	abundance_rmse_reduction	0.4266576834481526
dlpfc	DLPFC	GSM9223464_Br8218-V13F27-336_A1	9	section_centered_rmse_reduction	0.0064503992718837
dlpfc	DLPFC	GSM9223464_Br8218-V13F27-336_A1	9	total_mse_reduction	0.7737246869070795
nac	NAc	Br2743	1	abundance_pcc_gain	0.7683651803572588
nac	NAc	Br2743	1	within_section_gene_pcc_gain	0.0021526575843229
nac	NAc	Br2743	1	section_centered_full_matrix_pcc_gain	0.0433458384876947
nac	NAc	Br2743	1	abundance_rmse_reduction	0.3469915271506409
nac	NAc	Br2743	1	section_centered_rmse_reduction	0.0021382691181894
nac	NAc	Br2743	1	total_mse_reduction	0.5913583348854162
nac	NAc	Br8492	1	abundance_pcc_gain	0.7525526373743587
nac	NAc	Br8492	1	within_section_gene_pcc_gain	0.0035254891748364
nac	NAc	Br8492	1	section_centered_full_matrix_pcc_gain	0.0521528489116814
nac	NAc	Br8492	1	abundance_rmse_reduction	0.280915656523199
nac	NAc	Br8492	1	section_centered_rmse_reduction	0.0044220941485925
nac	NAc	Br8492	1	total_mse_reduction	0.4119245354210195
her2st	HER2ST	G	1	abundance_pcc_gain	0.7102965857094105
her2st	HER2ST	G	1	within_section_gene_pcc_gain	0.0059686140418745
her2st	HER2ST	G	1	section_centered_full_matrix_pcc_gain	0.0543736901415006
her2st	HER2ST	G	1	abundance_rmse_reduction	0.2652586816082076
her2st	HER2ST	G	1	section_centered_rmse_reduction	0.0093809912242612
her2st	HER2ST	G	1	total_mse_reduction	0.3934516277649149
her2st	HER2ST	H	1	abundance_pcc_gain	0.7193505553973951
her2st	HER2ST	H	1	within_section_gene_pcc_gain	0.0118185445135555
her2st	HER2ST	H	1	section_centered_full_matrix_pcc_gain	0.0548770277417495
her2st	HER2ST	H	1	abundance_rmse_reduction	0.303846450367705
her2st	HER2ST	H	1	section_centered_rmse_reduction	0.0139210576596378
her2st	HER2ST	H	1	total_mse_reduction	0.5152417092820225
