## Supplementary material for "Pretrained gene representations transfer mean expression more broadly than spatial patterns in virtual spatial transcriptomics": Source Data: supp_stage2_covariate_residualized_abundance.tsv

cohort	seed	full_decoder_residual_abundance_pcc	mean_only_residual_abundance_pcc	unadjusted_full_decoder_abundance_pcc
hippocampus_donor_disjoint	42	0.7953761249905921	0.8152213751148097	0.8024377451741209
hippocampus_donor_disjoint	123	0.7980561064884335	0.8152213751148097	0.8051832753243079
hippocampus_donor_disjoint	456	0.7957336301902217	0.8152213751148097	0.8028222837376777
dlpfc	42	0.8010619908067642	0.8224805627303177	0.809658638917991
dlpfc	123	0.7946984887690396	0.8224805627303177	0.8036072321998194
dlpfc	456	0.7919652838100768	0.8224805627303177	0.8011711418314853
nac	42	0.7657459395825008	0.7948094942027224	0.7740168435651584
nac	123	0.762319549353178	0.7948094942027224	0.7710562709023158
nac	456	0.7734056330779137	0.7948094942027224	0.7824991924089257
her2st	42	0.7141540609768289	0.6805887707191487	0.7458714764967752
her2st	123	0.696205369727612	0.6805887707191487	0.728285598208426
her2st	456	0.7107456124356463	0.6805887707191487	0.7414766990762997
