## Supplementary material for "Pretrained gene representations transfer mean expression more broadly than spatial patterns in virtual spatial transcriptomics": Source Data: supp_stage2_decima_pretraining_exact_identifier_audit.tsv

downstream_cohort	downstream_identifier	n_matching_decima_supervision_rows	exact_identifier_detected
Hippocampus	GSE264692	0	False
DLPFC	GSE307403	0	False
NAc	GSE307586	0	False
HER2ST	HER2ST / Andersson et al. 2021	0	False
