## Supplementary material for "Pretrained gene representations transfer mean expression more broadly than spatial patterns in virtual spatial transcriptomics": Source Data: supp_stage2_decima_pretraining_gene_partitions.tsv

cohort	decima_pretraining_partition	n_downstream_heldout_genes	fraction_downstream_heldout_genes
hippocampus_donor_disjoint	test	360	0.0978260869565217
hippocampus_donor_disjoint	train	2895	0.7866847826086957
hippocampus_donor_disjoint	val	425	0.1154891304347826
dlpfc	test	360	0.0978260869565217
dlpfc	train	2895	0.7866847826086957
dlpfc	val	425	0.1154891304347826
nac	test	360	0.0978260869565217
nac	train	2895	0.7866847826086957
nac	val	425	0.1154891304347826
her2st	test	302	0.0948492462311557
her2st	train	2517	0.7905150753768844
her2st	val	365	0.1146356783919598
