## Supplementary material for "Pretrained gene representations transfer mean expression more broadly than spatial patterns in virtual spatial transcriptomics": Source Data: supp_stage2_decima_related_tissue_supervision.tsv

downstream_cohort	related_tissue_pattern	n_related_decima_supervision_rows	n_related_studies	example_related_studies
Hippocampus	hippocamp	386	4	10.1101/2022.02.09.479797; GSE160189; SCR_016152; jhpce#tran2021
DLPFC	dorsolateral prefrontal|dorsalateral prefrontal|prefrontal cortex	226	11	10.1101/2022.02.09.479797; GSE129308; GSE157827; GSE167494; GSE179590; PRJNA434002; PRJNA544731; SCR_002001; SCR_016152; http://psychencode.org; jhpce#tran2021
NAc	nucleus accumbens	30	2	SCR_016152; jhpce#tran2021
HER2ST	breast|mammary	48	5	GSE145326; GSE153889; GSE164898; a3ffde6c-7ad2-498a-903c-d58e732f7470; c9706a92-0e5f-46c1-96d8-20e42467f287
