## Supplementary material for "Pretrained gene representations transfer mean expression more broadly than spatial patterns in virtual spatial transcriptomics": Source Data: supp_stage2_decoder_control_absolute.tsv

cohort	seed	condition	full_matrix_pcc	overall_mse	abundance_pcc	abundance_rmse	mean_gene_pcc	centered_full_matrix_pcc	centered_rmse	n_heldout_genes	n_eligible_gene_pcc
hippocampus_donor_disjoint	42	pretrained	0.427182118040706	2.0623149283074325	0.802437745174121	0.4840453192820648	0.096295472586067	0.164894915987818	1.3520410708216506	3680	3482
hippocampus_donor_disjoint	42	random	0.0541971921751769	2.547718310879564	0.0084086462983487	0.8270616103266786	0.0842631030215273	0.0922222691491364	1.365169368101777	3680	3482
hippocampus_donor_disjoint	42	shuffled_pretrained	0.0403766724718486	2.661628811871293	0.0122014830860074	0.8900143696897643	0.0920826417187903	0.0902700219227519	1.3672977852746728	3680	3482
hippocampus_donor_disjoint	42	fitted_target_oracle	0.5076286273648357	1.8657519593434049	0.9549701005383304	0.2422580603189336	0.0983621011583525	0.1934904246175725	1.3442704309601965	3680	3482
hippocampus_donor_disjoint	123	pretrained	0.427518078000741	2.059354988691439	0.8051832753243079	0.4782164382814874	0.0892874745911216	0.1621609062361091	1.3530203349723933	3680	3482
hippocampus_donor_disjoint	123	random	0.0589794339762376	2.5462400174760003	0.025645373125936	0.8263744621925249	0.0821972054771262	0.0927981578913595	1.3650440526635088	3680	3482
hippocampus_donor_disjoint	123	shuffled_pretrained	0.0349734434144963	2.644984463191938	-0.0005442116497944	0.8806955426160804	0.091922451079857	0.087234617890308	1.3672453417028363	3680	3482
hippocampus_donor_disjoint	123	fitted_target_oracle	0.5080998171218292	1.8673047824312723	0.957853473291888	0.2406988735961034	0.0961888567575607	0.1903120269689778	1.3451278135109836	3680	3482
hippocampus_donor_disjoint	456	pretrained	0.4275603672117598	2.062810749232117	0.8028222837376777	0.4864929506817471	0.0958599143322986	0.1655225433689174	1.351345758186662	3680	3482
hippocampus_donor_disjoint	456	random	0.0553297735566941	2.545922138639385	-4.36253873373124e-05	0.8279195535377563	0.0904483561673957	0.0999800856938781	1.363990964599556	3680	3482
hippocampus_donor_disjoint	456	shuffled_pretrained	0.035153313008351	2.6854773149817657	-0.0059628174175017	0.9011963065832388	0.0945075740611615	0.0919276051479942	1.368693731987728	3680	3482
hippocampus_donor_disjoint	456	fitted_target_oracle	0.4941876165249456	1.897732598221868	0.9314373188536166	0.2914519605461564	0.0990421226924186	0.1861818197610505	1.3463982891090105	3680	3482
dlpfc	42	pretrained	0.4561768706566032	2.510450008573055	0.8096586389179911	0.5735984869803317	0.0827053856942497	0.1503636833276223	1.476968105379033	3680	3593
dlpfc	42	random	0.031161325727997	3.254679667352869	-0.0110017695157744	1.0194420679477263	0.0777596957667901	0.0864132416412794	1.4884278744538926	3680	3593
dlpfc	42	shuffled_pretrained	0.0248956411313848	3.446791009616326	0.0061280852864539	1.1043126338101124	0.0783403395700169	0.0749810934139297	1.4924089977026065	3680	3593
dlpfc	42	fitted_target_oracle	0.5517002309011361	2.2013550214078443	0.9817407316412864	0.1973853085024154	0.085831727887559	0.176026488187293	1.4705080963378785	3680	3593
dlpfc	123	pretrained	0.4539166142917346	2.517890662982404	0.8036072321998194	0.5825538639758405	0.0853018181245839	0.1542949098338749	1.4759815915346717	3680	3593
dlpfc	123	random	0.0437813025911105	3.240698957716297	0.0166418319661209	1.0131644184441837	0.0785289765465442	0.0896679642231088	1.4880177481854695	3680	3593
dlpfc	123	shuffled_pretrained	0.0152855066165162	3.47413941910374	-0.0092398121837374	1.1172576548892597	0.0785201099811318	0.0739264791561775	1.491936577638303	3680	3593
dlpfc	123	fitted_target_oracle	0.5518341355914282	2.207097745706104	0.9829262859281506	0.206392883532914	0.0852296216404507	0.174011013522773	1.4712238862025977	3680	3593
dlpfc	456	pretrained	0.4482377201113467	2.546505860496159	0.8011711418314853	0.5926949259385482	0.0759379346600362	0.135692465225735	1.481627006119576	3680	3593
dlpfc	456	random	0.0301087653036601	3.2548623563877213	-0.0077054435816251	1.0191550628608876	0.076306452986578	0.0837445145401178	1.488685767458244	3680	3593
dlpfc	456	shuffled_pretrained	0.021994861393962	3.4457674850030235	0.0040717906986567	1.1038548463238564	0.0743491573801603	0.0711094347345664	1.4924047585190685	3680	3593
dlpfc	456	fitted_target_oracle	0.5485283424814983	2.2077088364498394	0.9827068345538692	0.1802272745296387	0.0781353226589383	0.158948568020673	1.4748650670367978	3680	3593
nac	42	pretrained	0.41514076722939	2.457193800300376	0.7740168435651582	0.5818833094365152	0.0748607562486734	0.1514353043827505	1.455543065147708	3680	3553
nac	42	random	0.0408736025816204	2.9724557765870903	-0.0051658001192002	0.9131935291990556	0.0716163862328093	0.0834505255834367	1.4623725089101147	3680	3553
nac	42	shuffled_pretrained	0.0222952662381389	3.2304271467082395	-0.0163941541228089	1.0309814343181487	0.0748862131831305	0.074649735118254	1.4722446905319553	3680	3553
nac	42	fitted_target_oracle	0.5197329178399793	2.138737696248483	0.970050357761648	0.2329421399004078	0.0766050408853314	0.1863445009211082	1.4437713308232374	3680	3553
nac	123	pretrained	0.4148721171742331	2.483078674730127	0.7710562709023155	0.6076564258821799	0.075786160697695	0.1516064557754343	1.453902452991335	3680	3553
nac	123	random	0.0564224162553289	2.966005218202136	0.0262231621707811	0.9088327166037908	0.0725574973989585	0.0873568309041523	1.462883560449262	3680	3553
nac	123	shuffled_pretrained	0.0331370350776716	3.2741975908419163	0.0063521904151173	1.0488802290034402	0.0747518029982246	0.0768263054517741	1.4744652780067788	3680	3553
nac	123	fitted_target_oracle	0.5112892704145232	2.1566946251638126	0.9527348145602452	0.2749926839526792	0.0771022694088219	0.1828886689380938	1.442592682962282	3680	3553
nac	456	pretrained	0.4202175850012788	2.477898745297105	0.7824991924089257	0.6010603847348898	0.0743167641346252	0.151434334021637	1.454862591174662	3680	3553
nac	456	random	0.0427363697174685	2.9722900157077903	0.0014999225692538	0.9135881416664628	0.0710451788281206	0.0839205075166802	1.4620693291065952	3680	3553
nac	456	shuffled_pretrained	0.0379005047183956	3.2939662406575905	0.0178315179809462	1.0585241580101663	0.073884617307249	0.0777709524478579	1.474277059295999	3680	3553
nac	456	fitted_target_oracle	0.4803488075997812	2.25042114059496	0.8997654560553879	0.3907028685465123	0.0744655249459657	0.1662930972232602	1.4483688788097064	3680	3553
her2st	42	pretrained	0.3744449321893182	2.271848495518295	0.7458714764967752	0.5326250478945691	0.0995980906603772	0.1518288582409873	1.4100209409344255	3184	3027
her2st	42	random	0.058861595744378	2.696137504873691	0.0171161413691305	0.813236716386627	0.0901117065293714	0.0914243588510164	1.426458393362522	3184	3027
her2st	42	shuffled_pretrained	0.0853498879272442	2.6426008756514183	0.0116981607620196	0.7907426769135489	0.0952067172540054	0.107290144097671	1.4203263338257912	3184	3027
her2st	42	fitted_target_oracle	0.378454171403044	2.333596391136277	0.7585225776524323	0.5754900605381186	0.0976204435606229	0.1487199376090769	1.4150645149102248	3184	3027
her2st	123	pretrained	0.365939997592524	2.3207302458018715	0.728285598208426	0.5640979077239598	0.1018254364554047	0.1539069617867158	1.41510557779387	3184	3027
her2st	123	random	0.042666645122318	2.825652324800132	-0.0108137657952825	0.8795256654575279	0.0926515462805875	0.0894036014194981	1.4325107080233728	3184	3027
her2st	123	shuffled_pretrained	0.0827255592954444	2.62579311407629	0.0131338221450165	0.7810966126210055	0.0942309020503712	0.1053480477544954	1.4197468773793027	3184	3027
her2st	123	fitted_target_oracle	0.3673981689774507	2.337682417989433	0.7351411115898645	0.5777564506674818	0.0976883526637199	0.148876618009711	1.4155846501363127	3184	3027
her2st	456	pretrained	0.3664901609256691	2.3242085217050485	0.7414766990762998	0.5498962498993988	0.1002761884686034	0.151644043879034	1.421908096907682	3184	3027
her2st	456	random	0.0466358240258797	2.744381284786982	-0.0114096256184347	0.8413901559545007	0.0915283352151364	0.0929598107944947	1.4270402553011048	3184	3027
her2st	456	shuffled_pretrained	0.0770997649039269	2.6342634964785003	0.0119730516423997	0.7862286880344744	0.0940409465311268	0.1039194331813199	1.4198971605683597	3184	3027
her2st	456	fitted_target_oracle	0.3772865714097714	2.327598547642929	0.7558813805364758	0.5640253784114518	0.1009536140393602	0.1538983440195963	1.4175591416765465	3184	3027
