## Supplementary material for "Pretrained gene representations transfer mean expression more broadly than spatial patterns in virtual spatial transcriptomics": Source Data: supp_stage2_decoder_control_effects.tsv

cohort	contrast	endpoint	mean_effect	min_effect	max_effect	n_runs
dlpfc	oracle_vs_heldout_pretrained	abundance_pcc	0.1776456130580034	0.1720820927232952	0.1815356927223838	3
dlpfc	oracle_vs_heldout_pretrained	abundance_rmse	0.3882806034432507	0.3761609804429265	0.4124676514089094	3
dlpfc	oracle_vs_heldout_pretrained	centered_full_matrix_pcc	0.0228783371145022	0.0197161036888981	0.0256628048596706	3
dlpfc	oracle_vs_heldout_pretrained	centered_rmse	0.0059932178186689	0.0047577053320742	0.0067619390827782	3
dlpfc	oracle_vs_heldout_pretrained	full_matrix_pcc	0.0979105013047927	0.0955233602445329	0.1002906223701515	3
dlpfc	oracle_vs_heldout_pretrained	mean_gene_pcc	0.001750511236026	-7.219648413320234e-05	0.0031263421933093	3
dlpfc	oracle_vs_heldout_pretrained	overall_mse	0.3195616428292767	0.3090949871652104	0.3387970240463196	3
dlpfc	pretrained_vs_random	abundance_pcc	0.8055007980268581	0.7869654002336984	0.8206604084337655	3
dlpfc	pretrained_vs_random	abundance_rmse	0.4343047574526924	0.4264601369223394	0.4458435809673948	3
dlpfc	pretrained_vs_random	centered_full_matrix_pcc	0.0601751126609087	0.0519479506856171	0.0646269456107661	3
dlpfc	pretrained_vs_random	centered_rmse	0.0101848956881086	0.0070587613386681	0.012036156650798	3
dlpfc	pretrained_vs_random	full_matrix_pcc	0.4177599371456389	0.410135311700624	0.4250155449286061	3
dlpfc	pretrained_vs_random	mean_gene_pcc	0.0037833377263191	-0.0003685183265418	0.0067728415780396	3
dlpfc	pretrained_vs_random	overall_mse	0.7251314831350896	0.7083564958915622	0.7442296587798141	3
dlpfc	pretrained_vs_shuffled	abundance_pcc	0.8044923163826408	0.7970993511328286	0.8128470443835569	3
dlpfc	pretrained_vs_shuffled	abundance_rmse	0.5255259527095028	0.5111599203853082	0.5347037909134191	3
dlpfc	pretrained_vs_shuffled	centered_full_matrix_pcc	0.0734446836941862	0.0645830304911686	0.0803684306776973	3
dlpfc	pretrained_vs_shuffled	centered_rmse	0.0140578769422324	0.0107777523994925	0.0159549861036309	3
dlpfc	pretrained_vs_shuffled	full_matrix_pcc	0.4320517319726071	0.4262428587173847	0.4386311076752183	3
dlpfc	pretrained_vs_shuffled	mean_gene_pcc	0.0042451771825202	0.0015887772798758	0.0067817081434521	3
dlpfc	pretrained_vs_shuffled	overall_mse	0.9306171272238236	0.8992616245068645	0.9562487561213352	3
dlpfc	shuffled_vs_random	abundance_pcc	0.0010084816442172	-0.0258816441498584	0.0171298548022283	3
dlpfc	shuffled_vs_random	abundance_rmse	-0.0912211952568102	-0.1040932364450759	-0.0846997834629688	3
dlpfc	shuffled_vs_random	centered_full_matrix_pcc	-0.0132695710332774	-0.0157414850669312	-0.0114321482273496	3
dlpfc	shuffled_vs_random	centered_rmse	-0.0038729812541237	-0.0039811232487139	-0.0037189910608244	3
dlpfc	shuffled_vs_random	full_matrix_pcc	-0.0142917948269682	-0.0284957959745943	-0.0062656845966121	3
dlpfc	shuffled_vs_random	mean_gene_pcc	-0.0004618394562011	-0.0019572956064176	0.0005806438032268	3
dlpfc	shuffled_vs_random	overall_mse	-0.2054856440887341	-0.2334404613874428	-0.1909051286153023	3
her2st	oracle_vs_heldout_pretrained	abundance_pcc	0.0113037653324238	0.0068555133814385	0.014404681460176	3
her2st	oracle_vs_heldout_pretrained	abundance_rmse	-0.0235508946997081	-0.0428650126435494	-0.0136585429435219	3
her2st	oracle_vs_heldout_pretrained	centered_full_matrix_pcc	-0.0019616547561176	-0.0050303437770048	0.0022543001405622	3
her2st	oracle_vs_heldout_pretrained	centered_rmse	-0.0003912303623687	-0.0050435739757992	0.0043489552311355	3
her2st	oracle_vs_heldout_pretrained	full_matrix_pcc	0.0054212736942516	0.0014581713849267	0.0107964104841023	3
her2st	oracle_vs_heldout_pretrained	mean_gene_pcc	-0.0018124351068941	-0.0041370837916847	0.0006774255707567	3
her2st	oracle_vs_heldout_pretrained	overall_mse	-0.0273633645811412	-0.0617478956179819	-0.0033900259378802	3
her2st	pretrained_vs_random	abundance_pcc	0.7402470079420292	0.7287553351276447	0.7528863246947345	3
her2st	pretrained_vs_random	abundance_rmse	0.2958444440935759	0.2806116684920579	0.315427757733568	3
her2st	pretrained_vs_random	centered_full_matrix_pcc	0.0611973642805759	0.0586842330845392	0.0645033603672177	3
her2st	pretrained_vs_random	centered_rmse	0.0129915803503406	0.0051321583934227	0.0174051302295026	3
her2st	pretrained_vs_random	full_matrix_pcc	0.3195703419383118	0.3155833364449401	0.3232733524702059	3
her2st	pretrained_vs_random	mean_gene_pcc	0.0091360425197633	0.008747853253467	0.0094863841310057	3
her2st	pretrained_vs_random	overall_mse	0.4497946171451967	0.4201727630819336	0.5049220789982605	3
her2st	pretrained_vs_shuffled	abundance_pcc	0.7262762464106883	0.7151517760634094	0.7341733157347555	3
her2st	pretrained_vs_shuffled	abundance_rmse	0.2371495906837003	0.2169987048970456	0.2581176290189798	3
her2st	pretrained_vs_shuffled	centered_full_matrix_pcc	0.0469407462910836	0.0445387141433162	0.0485589140322204	3
her2st	pretrained_vs_shuffled	centered_rmse	0.0043119187124918	-0.0020109363393225	0.0103053928913656	3
her2st	pretrained_vs_shuffled	full_matrix_pcc	0.2872332928602985	0.2832144382970796	0.2893903960217421	3
her2st	pretrained_vs_shuffled	mean_gene_pcc	0.0060737165829606	0.0043913734063717	0.0075945344050334	3
her2st	pretrained_vs_shuffled	overall_mse	0.3286234077269978	0.3050628682744185	0.3707523801331231	3
her2st	shuffled_vs_random	abundance_pcc	0.0139707615313409	-0.0054179806071109	0.0239475879402991	3
her2st	shuffled_vs_random	abundance_rmse	0.0586948534098755	0.022494039473078	0.0984290528365223	3
her2st	shuffled_vs_random	centered_full_matrix_pcc	0.0142566179894923	0.0109596223868251	0.0159444463349972	3
her2st	shuffled_vs_random	centered_rmse	0.0086796616378487	0.0061320595367309	0.01276383064407	3
her2st	shuffled_vs_random	full_matrix_pcc	0.0323370490780132	0.0264882921828662	0.0400589141731263	3
her2st	shuffled_vs_random	mean_gene_pcc	0.0030623259368027	0.0015793557697837	0.005095010724634	3
her2st	shuffled_vs_random	overall_mse	0.1211712094181988	0.0535366292222727	0.1998592107238419	3
hippocampus_donor_disjoint	oracle_vs_heldout_pretrained	abundance_pcc	0.1446058628159095	0.1286150351159388	0.1526701979675802	3
hippocampus_donor_disjoint	oracle_vs_heldout_pretrained	abundance_rmse	0.2247819379280352	0.1950409901355907	0.2417872589631311	3
hippocampus_donor_disjoint	oracle_vs_heldout_pretrained	centered_full_matrix_pcc	0.0258019685849188	0.0206592763921331	0.0285955086297545	3
hippocampus_donor_disjoint	oracle_vs_heldout_pretrained	centered_rmse	0.0068702101335051	0.0049474690776518	0.0078925214614096	3
hippocampus_donor_disjoint	oracle_vs_heldout_pretrained	full_matrix_pcc	0.0758851659194679	0.0666272493131858	0.0805817391210881	3
hippocampus_donor_disjoint	oracle_vs_heldout_pretrained	mean_gene_pcc	0.0040500730329481	0.0020666285722854	0.006901382166439	3
hippocampus_donor_disjoint	oracle_vs_heldout_pretrained	overall_mse	0.1845637754114811	0.1650781510102492	0.1965629689640278	3
hippocampus_donor_disjoint	pretrained_vs_random	abundance_pcc	0.7921443033997196	0.7795379021983718	0.802865909125015	3
hippocampus_donor_disjoint	pretrained_vs_random	abundance_rmse	0.34420030593722	0.3414266028560091	0.3481580239110374	3
hippocampus_donor_disjoint	pretrained_vs_random	centered_full_matrix_pcc	0.0691926176194901	0.0655424576750392	0.0726726468386815	3
hippocampus_donor_disjoint	pretrained_vs_random	centered_rmse	0.0125990737947119	0.0120237176911155	0.0131282972801263	3
hippocampus_donor_disjoint	pretrained_vs_random	full_matrix_pcc	0.371251387848366	0.3685386440245033	0.372984925865529	3
hippocampus_donor_disjoint	pretrained_vs_random	mean_gene_pcc	0.0081780656144793	0.0054115581649029	0.0120323695645396	3
hippocampus_donor_disjoint	pretrained_vs_random	overall_mse	0.4851332669213199	0.4831113894072674	0.4868850287845614	3
hippocampus_donor_disjoint	pretrained_vs_shuffled	abundance_pcc	0.801582950072465	0.7902362620881135	0.8087851011551795	3
hippocampus_donor_disjoint	pretrained_vs_shuffled	abundance_rmse	0.4077171702145947	0.4024791043345929	0.4147033559014915	3
hippocampus_donor_disjoint	pretrained_vs_shuffled	centered_full_matrix_pcc	0.0743820402105967	0.0735949382209231	0.0749262883458011	3
hippocampus_donor_disjoint	pretrained_vs_shuffled	centered_rmse	0.015609898328177	0.014225006730443	0.017347973801066	3
hippocampus_donor_disjoint	pretrained_vs_shuffled	full_matrix_pcc	0.3905857114528369	0.3868054455688574	0.3925446345862446	3
hippocampus_donor_disjoint	pretrained_vs_shuffled	mean_gene_pcc	0.0009767315498928	-0.0026349764887353	0.0042128308672766	3
hippocampus_donor_disjoint	pretrained_vs_shuffled	overall_mse	0.6025366412713361	0.5856294745004993	0.6226665657496482	3
hippocampus_donor_disjoint	shuffled_vs_random	abundance_pcc	-0.0094386466727454	-0.0261895847757305	0.0037928367876587	3
hippocampus_donor_disjoint	shuffled_vs_random	abundance_rmse	-0.0635168642773745	-0.0732767530454824	-0.0543210804235555	3
hippocampus_donor_disjoint	shuffled_vs_random	centered_full_matrix_pcc	-0.0051894225911066	-0.0080524805458838	-0.0019522472263844	3
hippocampus_donor_disjoint	shuffled_vs_random	centered_rmse	-0.0030108245334651	-0.0047027673881721	-0.0021284171728959	3
hippocampus_donor_disjoint	shuffled_vs_random	full_matrix_pcc	-0.0193343236044709	-0.0240059905617413	-0.0138205197033283	3
hippocampus_donor_disjoint	shuffled_vs_random	mean_gene_pcc	0.0072013340645865	0.0040592178937657	0.0097252456027307	3
hippocampus_donor_disjoint	shuffled_vs_random	overall_mse	-0.117403374350016	-0.1395551763423808	-0.0987444457159378	3
nac	oracle_vs_heldout_pretrained	abundance_pcc	0.1649927738336271	0.1172662636464622	0.1960335141964897	3
nac	oracle_vs_heldout_pretrained	abundance_rmse	0.2973208092179951	0.2103575161883774	0.3489411695361074	3
nac	oracle_vs_heldout_pretrained	centered_full_matrix_pcc	0.0270167243008801	0.0148587632016232	0.0349091965383577	3
nac	oracle_vs_heldout_pretrained	centered_rmse	0.0098584055728263	0.0064937123649555	0.0117717343244705	3
nac	oracle_vs_heldout_pretrained	full_matrix_pcc	0.0870468421497939	0.0601312225985023	0.1045921506105893	3
nac	oracle_vs_heldout_pretrained	mean_gene_pcc	0.0010697180530418	0.0001487608113404	0.001744284636658	3
nac	oracle_vs_heldout_pretrained	overall_mse	0.2907725861067842	0.2274776047021456	0.3263840495663141	3
nac	pretrained_vs_random	abundance_pcc	0.7683383407518548	0.7448331087315344	0.7809992698396719	3
nac	pretrained_vs_random	abundance_rmse	0.3150047558052414	0.3011762907216108	0.3313102197625405	3
nac	pretrained_vs_random	centered_full_matrix_pcc	0.0665827433918508	0.064249624871282	0.0679847787993137	3
nac	pretrained_vs_random	centered_rmse	0.0076724297174223	0.0068294437624067	0.0089811074579271	3
nac	pretrained_vs_random	full_matrix_pcc	0.3700660269501614	0.3584497009189042	0.3774812152838103	3
nac	pretrained_vs_random	mean_gene_pcc	0.003248206207035	0.0032286632987364	0.0032715853065046	3
nac	pretrained_vs_random	overall_mse	0.4975265967231361	0.4829265434720091	0.5152619762867143	3
nac	pretrained_vs_shuffled	abundance_pcc	0.7732609175343815	0.7646676744279796	0.7904109976879671	3
nac	pretrained_vs_shuffled	abundance_rmse	0.4492619004260567	0.4412238031212603	0.4574637732752765	3
nac	pretrained_vs_shuffled	centered_full_matrix_pcc	0.0750763670539785	0.073663381573779	0.0767855692644965	3
nac	pretrained_vs_shuffled	centered_rmse	0.0188929728403427	0.0167016253842473	0.0205628250154439	3
nac	pretrained_vs_shuffled	full_matrix_pcc	0.3856325544568986	0.3817350820965616	0.392845500991251	3
nac	pretrained_vs_shuffled	mean_gene_pcc	0.0004803491974631	-2.5456934457046557e-05	0.0010343576994703	3
nac	pretrained_vs_shuffled	overall_mse	0.7934732526267126	0.7732333464078636	0.816067495360485	3
nac	shuffled_vs_random	abundance_pcc	-0.0049225767825267	-0.0198709717556638	0.0163315954116923	3
nac	shuffled_vs_random	abundance_rmse	-0.1342571446208153	-0.1449360163437035	-0.1177879051190929	3
nac	shuffled_vs_random	centered_full_matrix_pcc	-0.0084936236621277	-0.0105305254523781	-0.0061495550688223	3
nac	shuffled_vs_random	centered_rmse	-0.0112205431229204	-0.0122077301894039	-0.0098721816218405	3
nac	shuffled_vs_random	full_matrix_pcc	-0.0155665275067372	-0.0232853811776573	-0.0048358649990728	3
nac	shuffled_vs_random	mean_gene_pcc	0.0027678570095719	0.002194305599266	0.0032698269503212	3
nac	shuffled_vs_random	overall_mse	-0.2959466559035766	-0.3216762249498002	-0.2579713701211492	3
