## Supplementary material for "Pretrained gene representations transfer mean expression more broadly than spatial patterns in virtual spatial transcriptomics": Source Data: supp_stage2_decoder_control_effects_per_run.tsv

cohort	seed	contrast	endpoint	effect
hippocampus_donor_disjoint	42	pretrained_vs_shuffled	full_matrix_pcc	0.3868054455688574
hippocampus_donor_disjoint	42	pretrained_vs_shuffled	overall_mse	0.5993138835638607
hippocampus_donor_disjoint	42	pretrained_vs_shuffled	abundance_pcc	0.7902362620881135
hippocampus_donor_disjoint	42	pretrained_vs_shuffled	abundance_rmse	0.4059690504076995
hippocampus_donor_disjoint	42	pretrained_vs_shuffled	mean_gene_pcc	0.0042128308672766
hippocampus_donor_disjoint	42	pretrained_vs_shuffled	centered_full_matrix_pcc	0.074624894065066
hippocampus_donor_disjoint	42	pretrained_vs_shuffled	centered_rmse	0.0152567144530222
hippocampus_donor_disjoint	42	shuffled_vs_random	full_matrix_pcc	-0.0138205197033283
hippocampus_donor_disjoint	42	shuffled_vs_random	overall_mse	-0.1139105009917296
hippocampus_donor_disjoint	42	shuffled_vs_random	abundance_pcc	0.0037928367876587
hippocampus_donor_disjoint	42	shuffled_vs_random	abundance_rmse	-0.0629527593630857
hippocampus_donor_disjoint	42	shuffled_vs_random	mean_gene_pcc	0.007819538697263
hippocampus_donor_disjoint	42	shuffled_vs_random	centered_full_matrix_pcc	-0.0019522472263844
hippocampus_donor_disjoint	42	shuffled_vs_random	centered_rmse	-0.0021284171728959
hippocampus_donor_disjoint	42	pretrained_vs_random	full_matrix_pcc	0.372984925865529
hippocampus_donor_disjoint	42	pretrained_vs_random	overall_mse	0.4854033825721311
hippocampus_donor_disjoint	42	pretrained_vs_random	abundance_pcc	0.7940290988757723
hippocampus_donor_disjoint	42	pretrained_vs_random	abundance_rmse	0.3430162910446137
hippocampus_donor_disjoint	42	pretrained_vs_random	mean_gene_pcc	0.0120323695645396
hippocampus_donor_disjoint	42	pretrained_vs_random	centered_full_matrix_pcc	0.0726726468386815
hippocampus_donor_disjoint	42	pretrained_vs_random	centered_rmse	0.0131282972801263
hippocampus_donor_disjoint	42	oracle_vs_heldout_pretrained	full_matrix_pcc	0.0804465093241297
hippocampus_donor_disjoint	42	oracle_vs_heldout_pretrained	overall_mse	0.1965629689640278
hippocampus_donor_disjoint	42	oracle_vs_heldout_pretrained	abundance_pcc	0.1525323553642095
hippocampus_donor_disjoint	42	oracle_vs_heldout_pretrained	abundance_rmse	0.2417872589631311
hippocampus_donor_disjoint	42	oracle_vs_heldout_pretrained	mean_gene_pcc	0.0020666285722854
hippocampus_donor_disjoint	42	oracle_vs_heldout_pretrained	centered_full_matrix_pcc	0.0285955086297545
hippocampus_donor_disjoint	42	oracle_vs_heldout_pretrained	centered_rmse	0.007770639861454
hippocampus_donor_disjoint	123	pretrained_vs_shuffled	full_matrix_pcc	0.3925446345862446
hippocampus_donor_disjoint	123	pretrained_vs_shuffled	overall_mse	0.5856294745004993
hippocampus_donor_disjoint	123	pretrained_vs_shuffled	abundance_pcc	0.8057274869741023
hippocampus_donor_disjoint	123	pretrained_vs_shuffled	abundance_rmse	0.4024791043345929
hippocampus_donor_disjoint	123	pretrained_vs_shuffled	mean_gene_pcc	-0.0026349764887353
hippocampus_donor_disjoint	123	pretrained_vs_shuffled	centered_full_matrix_pcc	0.0749262883458011
hippocampus_donor_disjoint	123	pretrained_vs_shuffled	centered_rmse	0.014225006730443
hippocampus_donor_disjoint	123	shuffled_vs_random	full_matrix_pcc	-0.0240059905617413
hippocampus_donor_disjoint	123	shuffled_vs_random	overall_mse	-0.0987444457159378
hippocampus_donor_disjoint	123	shuffled_vs_random	abundance_pcc	-0.0261895847757305
hippocampus_donor_disjoint	123	shuffled_vs_random	abundance_rmse	-0.0543210804235555
hippocampus_donor_disjoint	123	shuffled_vs_random	mean_gene_pcc	0.0097252456027307
hippocampus_donor_disjoint	123	shuffled_vs_random	centered_full_matrix_pcc	-0.0055635400010515
hippocampus_donor_disjoint	123	shuffled_vs_random	centered_rmse	-0.0022012890393274
hippocampus_donor_disjoint	123	pretrained_vs_random	full_matrix_pcc	0.3685386440245033
hippocampus_donor_disjoint	123	pretrained_vs_random	overall_mse	0.4868850287845614
hippocampus_donor_disjoint	123	pretrained_vs_random	abundance_pcc	0.7795379021983718
hippocampus_donor_disjoint	123	pretrained_vs_random	abundance_rmse	0.3481580239110374
hippocampus_donor_disjoint	123	pretrained_vs_random	mean_gene_pcc	0.0070902691139954
hippocampus_donor_disjoint	123	pretrained_vs_random	centered_full_matrix_pcc	0.0693627483447495
hippocampus_donor_disjoint	123	pretrained_vs_random	centered_rmse	0.0120237176911155
hippocampus_donor_disjoint	123	oracle_vs_heldout_pretrained	full_matrix_pcc	0.0805817391210881
hippocampus_donor_disjoint	123	oracle_vs_heldout_pretrained	overall_mse	0.1920502062601663
hippocampus_donor_disjoint	123	oracle_vs_heldout_pretrained	abundance_pcc	0.1526701979675802
hippocampus_donor_disjoint	123	oracle_vs_heldout_pretrained	abundance_rmse	0.237517564685384
hippocampus_donor_disjoint	123	oracle_vs_heldout_pretrained	mean_gene_pcc	0.006901382166439
hippocampus_donor_disjoint	123	oracle_vs_heldout_pretrained	centered_full_matrix_pcc	0.0281511207328687
hippocampus_donor_disjoint	123	oracle_vs_heldout_pretrained	centered_rmse	0.0078925214614096
hippocampus_donor_disjoint	456	pretrained_vs_shuffled	full_matrix_pcc	0.3924070542034087
hippocampus_donor_disjoint	456	pretrained_vs_shuffled	overall_mse	0.6226665657496482
hippocampus_donor_disjoint	456	pretrained_vs_shuffled	abundance_pcc	0.8087851011551795
hippocampus_donor_disjoint	456	pretrained_vs_shuffled	abundance_rmse	0.4147033559014915
hippocampus_donor_disjoint	456	pretrained_vs_shuffled	mean_gene_pcc	0.0013523402711371
hippocampus_donor_disjoint	456	pretrained_vs_shuffled	centered_full_matrix_pcc	0.0735949382209231
hippocampus_donor_disjoint	456	pretrained_vs_shuffled	centered_rmse	0.017347973801066
hippocampus_donor_disjoint	456	shuffled_vs_random	full_matrix_pcc	-0.0201764605483431
hippocampus_donor_disjoint	456	shuffled_vs_random	overall_mse	-0.1395551763423808
hippocampus_donor_disjoint	456	shuffled_vs_random	abundance_pcc	-0.0059191920301644
hippocampus_donor_disjoint	456	shuffled_vs_random	abundance_rmse	-0.0732767530454824
hippocampus_donor_disjoint	456	shuffled_vs_random	mean_gene_pcc	0.0040592178937657
hippocampus_donor_disjoint	456	shuffled_vs_random	centered_full_matrix_pcc	-0.0080524805458838
hippocampus_donor_disjoint	456	shuffled_vs_random	centered_rmse	-0.0047027673881721
hippocampus_donor_disjoint	456	pretrained_vs_random	full_matrix_pcc	0.3722305936550656
hippocampus_donor_disjoint	456	pretrained_vs_random	overall_mse	0.4831113894072674
hippocampus_donor_disjoint	456	pretrained_vs_random	abundance_pcc	0.802865909125015
hippocampus_donor_disjoint	456	pretrained_vs_random	abundance_rmse	0.3414266028560091
hippocampus_donor_disjoint	456	pretrained_vs_random	mean_gene_pcc	0.0054115581649029
hippocampus_donor_disjoint	456	pretrained_vs_random	centered_full_matrix_pcc	0.0655424576750392
hippocampus_donor_disjoint	456	pretrained_vs_random	centered_rmse	0.0126452064128939
hippocampus_donor_disjoint	456	oracle_vs_heldout_pretrained	full_matrix_pcc	0.0666272493131858
hippocampus_donor_disjoint	456	oracle_vs_heldout_pretrained	overall_mse	0.1650781510102492
hippocampus_donor_disjoint	456	oracle_vs_heldout_pretrained	abundance_pcc	0.1286150351159388
hippocampus_donor_disjoint	456	oracle_vs_heldout_pretrained	abundance_rmse	0.1950409901355907
hippocampus_donor_disjoint	456	oracle_vs_heldout_pretrained	mean_gene_pcc	0.0031822083601199
hippocampus_donor_disjoint	456	oracle_vs_heldout_pretrained	centered_full_matrix_pcc	0.0206592763921331
hippocampus_donor_disjoint	456	oracle_vs_heldout_pretrained	centered_rmse	0.0049474690776518
dlpfc	42	pretrained_vs_shuffled	full_matrix_pcc	0.4312812295252183
dlpfc	42	pretrained_vs_shuffled	overall_mse	0.9363410010432712
dlpfc	42	pretrained_vs_shuffled	abundance_pcc	0.8035305536315371
dlpfc	42	pretrained_vs_shuffled	abundance_rmse	0.5307141468297807
dlpfc	42	pretrained_vs_shuffled	mean_gene_pcc	0.0043650461242328
dlpfc	42	pretrained_vs_shuffled	centered_full_matrix_pcc	0.0753825899136926
dlpfc	42	pretrained_vs_shuffled	centered_rmse	0.0154408923235738
dlpfc	42	shuffled_vs_random	full_matrix_pcc	-0.0062656845966121
dlpfc	42	shuffled_vs_random	overall_mse	-0.1921113422634572
dlpfc	42	shuffled_vs_random	abundance_pcc	0.0171298548022283
dlpfc	42	shuffled_vs_random	abundance_rmse	-0.0848705658623858
dlpfc	42	shuffled_vs_random	mean_gene_pcc	0.0005806438032268
dlpfc	42	shuffled_vs_random	centered_full_matrix_pcc	-0.0114321482273496
dlpfc	42	shuffled_vs_random	centered_rmse	-0.0039811232487139
dlpfc	42	pretrained_vs_random	full_matrix_pcc	0.4250155449286061
dlpfc	42	pretrained_vs_random	overall_mse	0.7442296587798141
dlpfc	42	pretrained_vs_random	abundance_pcc	0.8206604084337655
dlpfc	42	pretrained_vs_random	abundance_rmse	0.4458435809673948
dlpfc	42	pretrained_vs_random	mean_gene_pcc	0.0049456899274596
dlpfc	42	pretrained_vs_random	centered_full_matrix_pcc	0.0639504416863429
dlpfc	42	pretrained_vs_random	centered_rmse	0.0114597690748599
dlpfc	42	oracle_vs_heldout_pretrained	full_matrix_pcc	0.0955233602445329
dlpfc	42	oracle_vs_heldout_pretrained	overall_mse	0.3090949871652104
dlpfc	42	oracle_vs_heldout_pretrained	abundance_pcc	0.1720820927232952
dlpfc	42	oracle_vs_heldout_pretrained	abundance_rmse	0.3762131784779162
dlpfc	42	oracle_vs_heldout_pretrained	mean_gene_pcc	0.0031263421933093
dlpfc	42	oracle_vs_heldout_pretrained	centered_full_matrix_pcc	0.0256628048596706
dlpfc	42	oracle_vs_heldout_pretrained	centered_rmse	0.0064600090411544
dlpfc	123	pretrained_vs_shuffled	full_matrix_pcc	0.4386311076752183
dlpfc	123	pretrained_vs_shuffled	overall_mse	0.9562487561213352
dlpfc	123	pretrained_vs_shuffled	abundance_pcc	0.8128470443835569
dlpfc	123	pretrained_vs_shuffled	abundance_rmse	0.5347037909134191
dlpfc	123	pretrained_vs_shuffled	mean_gene_pcc	0.0067817081434521
dlpfc	123	pretrained_vs_shuffled	centered_full_matrix_pcc	0.0803684306776973
dlpfc	123	pretrained_vs_shuffled	centered_rmse	0.0159549861036309
dlpfc	123	shuffled_vs_random	full_matrix_pcc	-0.0284957959745943
dlpfc	123	shuffled_vs_random	overall_mse	-0.2334404613874428
dlpfc	123	shuffled_vs_random	abundance_pcc	-0.0258816441498584
dlpfc	123	shuffled_vs_random	abundance_rmse	-0.1040932364450759
dlpfc	123	shuffled_vs_random	mean_gene_pcc	-8.866565412463112e-06
dlpfc	123	shuffled_vs_random	centered_full_matrix_pcc	-0.0157414850669312
dlpfc	123	shuffled_vs_random	centered_rmse	-0.0039188294528329
dlpfc	123	pretrained_vs_random	full_matrix_pcc	0.410135311700624
dlpfc	123	pretrained_vs_random	overall_mse	0.7228082947338925
dlpfc	123	pretrained_vs_random	abundance_pcc	0.7869654002336984
dlpfc	123	pretrained_vs_random	abundance_rmse	0.4306105544683432
dlpfc	123	pretrained_vs_random	mean_gene_pcc	0.0067728415780396
dlpfc	123	pretrained_vs_random	centered_full_matrix_pcc	0.0646269456107661
dlpfc	123	pretrained_vs_random	centered_rmse	0.012036156650798
dlpfc	123	oracle_vs_heldout_pretrained	full_matrix_pcc	0.0979175212996936
dlpfc	123	oracle_vs_heldout_pretrained	overall_mse	0.3107929172763
dlpfc	123	oracle_vs_heldout_pretrained	abundance_pcc	0.1793190537283311
dlpfc	123	oracle_vs_heldout_pretrained	abundance_rmse	0.3761609804429265
dlpfc	123	oracle_vs_heldout_pretrained	mean_gene_pcc	-7.219648413320234e-05
dlpfc	123	oracle_vs_heldout_pretrained	centered_full_matrix_pcc	0.0197161036888981
dlpfc	123	oracle_vs_heldout_pretrained	centered_rmse	0.0047577053320742
dlpfc	456	pretrained_vs_shuffled	full_matrix_pcc	0.4262428587173847
dlpfc	456	pretrained_vs_shuffled	overall_mse	0.8992616245068645
dlpfc	456	pretrained_vs_shuffled	abundance_pcc	0.7970993511328286
dlpfc	456	pretrained_vs_shuffled	abundance_rmse	0.5111599203853082
dlpfc	456	pretrained_vs_shuffled	mean_gene_pcc	0.0015887772798758
dlpfc	456	pretrained_vs_shuffled	centered_full_matrix_pcc	0.0645830304911686
dlpfc	456	pretrained_vs_shuffled	centered_rmse	0.0107777523994925
dlpfc	456	shuffled_vs_random	full_matrix_pcc	-0.0081139039096981
dlpfc	456	shuffled_vs_random	overall_mse	-0.1909051286153023
dlpfc	456	shuffled_vs_random	abundance_pcc	0.0117772342802818
dlpfc	456	shuffled_vs_random	abundance_rmse	-0.0846997834629688
dlpfc	456	shuffled_vs_random	mean_gene_pcc	-0.0019572956064176
dlpfc	456	shuffled_vs_random	centered_full_matrix_pcc	-0.0126350798055514
dlpfc	456	shuffled_vs_random	centered_rmse	-0.0037189910608244
dlpfc	456	pretrained_vs_random	full_matrix_pcc	0.4181289548076866
dlpfc	456	pretrained_vs_random	overall_mse	0.7083564958915622
dlpfc	456	pretrained_vs_random	abundance_pcc	0.8088765854131104
dlpfc	456	pretrained_vs_random	abundance_rmse	0.4264601369223394
dlpfc	456	pretrained_vs_random	mean_gene_pcc	-0.0003685183265418
dlpfc	456	pretrained_vs_random	centered_full_matrix_pcc	0.0519479506856171
dlpfc	456	pretrained_vs_random	centered_rmse	0.0070587613386681
dlpfc	456	oracle_vs_heldout_pretrained	full_matrix_pcc	0.1002906223701515
dlpfc	456	oracle_vs_heldout_pretrained	overall_mse	0.3387970240463196
dlpfc	456	oracle_vs_heldout_pretrained	abundance_pcc	0.1815356927223838
dlpfc	456	oracle_vs_heldout_pretrained	abundance_rmse	0.4124676514089094
dlpfc	456	oracle_vs_heldout_pretrained	mean_gene_pcc	0.0021973879989021
dlpfc	456	oracle_vs_heldout_pretrained	centered_full_matrix_pcc	0.023256102794938
dlpfc	456	oracle_vs_heldout_pretrained	centered_rmse	0.0067619390827782
nac	42	pretrained_vs_shuffled	full_matrix_pcc	0.392845500991251
nac	42	pretrained_vs_shuffled	overall_mse	0.7732333464078636
nac	42	pretrained_vs_shuffled	abundance_pcc	0.7904109976879671
nac	42	pretrained_vs_shuffled	abundance_rmse	0.4490981248816335
nac	42	pretrained_vs_shuffled	mean_gene_pcc	-2.5456934457046557e-05
nac	42	pretrained_vs_shuffled	centered_full_matrix_pcc	0.0767855692644965
nac	42	pretrained_vs_shuffled	centered_rmse	0.0167016253842473
nac	42	shuffled_vs_random	full_matrix_pcc	-0.0185783363434814
nac	42	shuffled_vs_random	overall_mse	-0.2579713701211492
nac	42	shuffled_vs_random	abundance_pcc	-0.0112283540036087
nac	42	shuffled_vs_random	abundance_rmse	-0.1177879051190929
nac	42	shuffled_vs_random	mean_gene_pcc	0.0032698269503212
nac	42	shuffled_vs_random	centered_full_matrix_pcc	-0.0088007904651827
nac	42	shuffled_vs_random	centered_rmse	-0.0098721816218405
nac	42	pretrained_vs_random	full_matrix_pcc	0.3742671646477695
nac	42	pretrained_vs_random	overall_mse	0.5152619762867143
nac	42	pretrained_vs_random	abundance_pcc	0.7791826436843584
nac	42	pretrained_vs_random	abundance_rmse	0.3313102197625405
nac	42	pretrained_vs_random	mean_gene_pcc	0.0032443700158641
nac	42	pretrained_vs_random	centered_full_matrix_pcc	0.0679847787993137
nac	42	pretrained_vs_random	centered_rmse	0.0068294437624067
nac	42	oracle_vs_heldout_pretrained	full_matrix_pcc	0.1045921506105893
nac	42	oracle_vs_heldout_pretrained	overall_mse	0.3184561040518927
nac	42	oracle_vs_heldout_pretrained	abundance_pcc	0.1960335141964897
nac	42	oracle_vs_heldout_pretrained	abundance_rmse	0.3489411695361074
nac	42	oracle_vs_heldout_pretrained	mean_gene_pcc	0.001744284636658
nac	42	oracle_vs_heldout_pretrained	centered_full_matrix_pcc	0.0349091965383577
nac	42	oracle_vs_heldout_pretrained	centered_rmse	0.0117717343244705
nac	123	pretrained_vs_shuffled	full_matrix_pcc	0.3817350820965616
nac	123	pretrained_vs_shuffled	overall_mse	0.7911189161117895
nac	123	pretrained_vs_shuffled	abundance_pcc	0.7647040804871982
nac	123	pretrained_vs_shuffled	abundance_rmse	0.4412238031212603
nac	123	pretrained_vs_shuffled	mean_gene_pcc	0.0010343576994703
nac	123	pretrained_vs_shuffled	centered_full_matrix_pcc	0.0747801503236602
nac	123	pretrained_vs_shuffled	centered_rmse	0.0205628250154439
nac	123	shuffled_vs_random	full_matrix_pcc	-0.0232853811776573
nac	123	shuffled_vs_random	overall_mse	-0.3081923726397804
nac	123	shuffled_vs_random	abundance_pcc	-0.0198709717556638
nac	123	shuffled_vs_random	abundance_rmse	-0.1400475123996495
nac	123	shuffled_vs_random	mean_gene_pcc	0.002194305599266
nac	123	shuffled_vs_random	centered_full_matrix_pcc	-0.0105305254523781
nac	123	shuffled_vs_random	centered_rmse	-0.0115817175575168
nac	123	pretrained_vs_random	full_matrix_pcc	0.3584497009189042
nac	123	pretrained_vs_random	overall_mse	0.4829265434720091
nac	123	pretrained_vs_random	abundance_pcc	0.7448331087315344
nac	123	pretrained_vs_random	abundance_rmse	0.3011762907216108
nac	123	pretrained_vs_random	mean_gene_pcc	0.0032286632987364
nac	123	pretrained_vs_random	centered_full_matrix_pcc	0.064249624871282
nac	123	pretrained_vs_random	centered_rmse	0.0089811074579271
nac	123	oracle_vs_heldout_pretrained	full_matrix_pcc	0.09641715324029
nac	123	oracle_vs_heldout_pretrained	overall_mse	0.3263840495663141
nac	123	oracle_vs_heldout_pretrained	abundance_pcc	0.1816785436579295
nac	123	oracle_vs_heldout_pretrained	abundance_rmse	0.3326637419295007
nac	123	oracle_vs_heldout_pretrained	mean_gene_pcc	0.0013161087111269
nac	123	oracle_vs_heldout_pretrained	centered_full_matrix_pcc	0.0312822131626595
nac	123	oracle_vs_heldout_pretrained	centered_rmse	0.0113097700290529
nac	456	pretrained_vs_shuffled	full_matrix_pcc	0.3823170802828832
nac	456	pretrained_vs_shuffled	overall_mse	0.816067495360485
nac	456	pretrained_vs_shuffled	abundance_pcc	0.7646676744279796
nac	456	pretrained_vs_shuffled	abundance_rmse	0.4574637732752765
nac	456	pretrained_vs_shuffled	mean_gene_pcc	0.0004321468273761
nac	456	pretrained_vs_shuffled	centered_full_matrix_pcc	0.073663381573779
nac	456	pretrained_vs_shuffled	centered_rmse	0.019414468121337
nac	456	shuffled_vs_random	full_matrix_pcc	-0.0048358649990728
nac	456	shuffled_vs_random	overall_mse	-0.3216762249498002
nac	456	shuffled_vs_random	abundance_pcc	0.0163315954116923
nac	456	shuffled_vs_random	abundance_rmse	-0.1449360163437035
nac	456	shuffled_vs_random	mean_gene_pcc	0.0028394384791284
nac	456	shuffled_vs_random	centered_full_matrix_pcc	-0.0061495550688223
nac	456	shuffled_vs_random	centered_rmse	-0.0122077301894039
nac	456	pretrained_vs_random	full_matrix_pcc	0.3774812152838103
nac	456	pretrained_vs_random	overall_mse	0.4943912704106847
nac	456	pretrained_vs_random	abundance_pcc	0.7809992698396719
nac	456	pretrained_vs_random	abundance_rmse	0.312527756931573
nac	456	pretrained_vs_random	mean_gene_pcc	0.0032715853065046
nac	456	pretrained_vs_random	centered_full_matrix_pcc	0.0675138265049567
nac	456	pretrained_vs_random	centered_rmse	0.0072067379319331
nac	456	oracle_vs_heldout_pretrained	full_matrix_pcc	0.0601312225985023
nac	456	oracle_vs_heldout_pretrained	overall_mse	0.2274776047021456
nac	456	oracle_vs_heldout_pretrained	abundance_pcc	0.1172662636464622
nac	456	oracle_vs_heldout_pretrained	abundance_rmse	0.2103575161883774
nac	456	oracle_vs_heldout_pretrained	mean_gene_pcc	0.0001487608113404
nac	456	oracle_vs_heldout_pretrained	centered_full_matrix_pcc	0.0148587632016232
nac	456	oracle_vs_heldout_pretrained	centered_rmse	0.0064937123649555
her2st	42	pretrained_vs_shuffled	full_matrix_pcc	0.2890950442620739
her2st	42	pretrained_vs_shuffled	overall_mse	0.3707523801331231
her2st	42	pretrained_vs_shuffled	abundance_pcc	0.7341733157347555
her2st	42	pretrained_vs_shuffled	abundance_rmse	0.2581176290189798
her2st	42	pretrained_vs_shuffled	mean_gene_pcc	0.0043913734063717
her2st	42	pretrained_vs_shuffled	centered_full_matrix_pcc	0.0445387141433162
her2st	42	pretrained_vs_shuffled	centered_rmse	0.0103053928913656
her2st	42	shuffled_vs_random	full_matrix_pcc	0.0264882921828662
her2st	42	shuffled_vs_random	overall_mse	0.0535366292222727
her2st	42	shuffled_vs_random	abundance_pcc	-0.0054179806071109
her2st	42	shuffled_vs_random	abundance_rmse	0.022494039473078
her2st	42	shuffled_vs_random	mean_gene_pcc	0.005095010724634
her2st	42	shuffled_vs_random	centered_full_matrix_pcc	0.0158657852466546
her2st	42	shuffled_vs_random	centered_rmse	0.0061320595367309
her2st	42	pretrained_vs_random	full_matrix_pcc	0.3155833364449401
her2st	42	pretrained_vs_random	overall_mse	0.4242890093553959
her2st	42	pretrained_vs_random	abundance_pcc	0.7287553351276447
her2st	42	pretrained_vs_random	abundance_rmse	0.2806116684920579
her2st	42	pretrained_vs_random	mean_gene_pcc	0.0094863841310057
her2st	42	pretrained_vs_random	centered_full_matrix_pcc	0.0604044993899709
her2st	42	pretrained_vs_random	centered_rmse	0.0164374524280965
her2st	42	oracle_vs_heldout_pretrained	full_matrix_pcc	0.0040092392137258
her2st	42	oracle_vs_heldout_pretrained	overall_mse	-0.0617478956179819
her2st	42	oracle_vs_heldout_pretrained	abundance_pcc	0.012651101155657
her2st	42	oracle_vs_heldout_pretrained	abundance_rmse	-0.0428650126435494
her2st	42	oracle_vs_heldout_pretrained	mean_gene_pcc	-0.0019776470997543
her2st	42	oracle_vs_heldout_pretrained	centered_full_matrix_pcc	-0.0031089206319104
her2st	42	oracle_vs_heldout_pretrained	centered_rmse	-0.0050435739757992
her2st	123	pretrained_vs_shuffled	full_matrix_pcc	0.2832144382970796
her2st	123	pretrained_vs_shuffled	overall_mse	0.3050628682744185
her2st	123	pretrained_vs_shuffled	abundance_pcc	0.7151517760634094
her2st	123	pretrained_vs_shuffled	abundance_rmse	0.2169987048970456
her2st	123	pretrained_vs_shuffled	mean_gene_pcc	0.0075945344050334
her2st	123	pretrained_vs_shuffled	centered_full_matrix_pcc	0.0485589140322204
her2st	123	pretrained_vs_shuffled	centered_rmse	0.0046412995854325
her2st	123	shuffled_vs_random	full_matrix_pcc	0.0400589141731263
her2st	123	shuffled_vs_random	overall_mse	0.1998592107238419
her2st	123	shuffled_vs_random	abundance_pcc	0.0239475879402991
her2st	123	shuffled_vs_random	abundance_rmse	0.0984290528365223
her2st	123	shuffled_vs_random	mean_gene_pcc	0.0015793557697837
her2st	123	shuffled_vs_random	centered_full_matrix_pcc	0.0159444463349972
her2st	123	shuffled_vs_random	centered_rmse	0.01276383064407
her2st	123	pretrained_vs_random	full_matrix_pcc	0.3232733524702059
her2st	123	pretrained_vs_random	overall_mse	0.5049220789982605
her2st	123	pretrained_vs_random	abundance_pcc	0.7390993640037086
her2st	123	pretrained_vs_random	abundance_rmse	0.315427757733568
her2st	123	pretrained_vs_random	mean_gene_pcc	0.0091738901748172
her2st	123	pretrained_vs_random	centered_full_matrix_pcc	0.0645033603672177
her2st	123	pretrained_vs_random	centered_rmse	0.0174051302295026
her2st	123	oracle_vs_heldout_pretrained	full_matrix_pcc	0.0014581713849267
her2st	123	oracle_vs_heldout_pretrained	overall_mse	-0.0169521721875614
her2st	123	oracle_vs_heldout_pretrained	abundance_pcc	0.0068555133814385
her2st	123	oracle_vs_heldout_pretrained	abundance_rmse	-0.0136585429435219
her2st	123	oracle_vs_heldout_pretrained	mean_gene_pcc	-0.0041370837916847
her2st	123	oracle_vs_heldout_pretrained	centered_full_matrix_pcc	-0.0050303437770048
her2st	123	oracle_vs_heldout_pretrained	centered_rmse	-0.0004790723424425
her2st	456	pretrained_vs_shuffled	full_matrix_pcc	0.2893903960217421
her2st	456	pretrained_vs_shuffled	overall_mse	0.3100549747734518
her2st	456	pretrained_vs_shuffled	abundance_pcc	0.7295036474339001
her2st	456	pretrained_vs_shuffled	abundance_rmse	0.2363324381350756
her2st	456	pretrained_vs_shuffled	mean_gene_pcc	0.0062352419374766
her2st	456	pretrained_vs_shuffled	centered_full_matrix_pcc	0.047724610697714
her2st	456	pretrained_vs_shuffled	centered_rmse	-0.0020109363393225
her2st	456	shuffled_vs_random	full_matrix_pcc	0.0304639408780472
her2st	456	shuffled_vs_random	overall_mse	0.1101177883084818
her2st	456	shuffled_vs_random	abundance_pcc	0.0233826772608344
her2st	456	shuffled_vs_random	abundance_rmse	0.0551614679200263
her2st	456	shuffled_vs_random	mean_gene_pcc	0.0025126113159904
her2st	456	shuffled_vs_random	centered_full_matrix_pcc	0.0109596223868251
her2st	456	shuffled_vs_random	centered_rmse	0.0071430947327453
her2st	456	pretrained_vs_random	full_matrix_pcc	0.3198543368997893
her2st	456	pretrained_vs_random	overall_mse	0.4201727630819336
her2st	456	pretrained_vs_random	abundance_pcc	0.7528863246947345
her2st	456	pretrained_vs_random	abundance_rmse	0.2914939060551019
her2st	456	pretrained_vs_random	mean_gene_pcc	0.008747853253467
her2st	456	pretrained_vs_random	centered_full_matrix_pcc	0.0586842330845392
her2st	456	pretrained_vs_random	centered_rmse	0.0051321583934227
her2st	456	oracle_vs_heldout_pretrained	full_matrix_pcc	0.0107964104841023
her2st	456	oracle_vs_heldout_pretrained	overall_mse	-0.0033900259378802
her2st	456	oracle_vs_heldout_pretrained	abundance_pcc	0.014404681460176
her2st	456	oracle_vs_heldout_pretrained	abundance_rmse	-0.014129128512053
her2st	456	oracle_vs_heldout_pretrained	mean_gene_pcc	0.0006774255707567
her2st	456	oracle_vs_heldout_pretrained	centered_full_matrix_pcc	0.0022543001405622
her2st	456	oracle_vs_heldout_pretrained	centered_rmse	0.0043489552311355
