## Supplementary material for "Pretrained gene representations transfer mean expression more broadly than spatial patterns in virtual spatial transcriptomics": Source Data: supp_stage2_detection_sensitivity.tsv

cohort	subset	n_genes	abundance_pcc_gain	mean_gene_pcc_gain	abundance_mse_reduction	centered_mse_reduction
dlpfc	all_heldout	3680	0.8055007980268581	0.0037833377263191	0.6949232689750829	0.0302082141600067
dlpfc	detected_at_least_10pct_spots	1268	0.7061969626644563	0.0116097573735843	1.893103198384182	0.076531682466875
dlpfc	detected_at_least_25pct_spots	511	0.6588483145475021	0.0182619887875122	4.698044151010574	0.1729862125591189
dlpfc	detected_in_every_test_section	3119	0.7929229707967261	0.004628097812901	0.7823230560602233	0.0323655872114075
dlpfc	upper_half_detection_fraction	1840	0.7378540923543961	0.0090444640011104	1.2605485840358397	0.0492873966727235
her2st	all_heldout	3184	0.7402470079420292	0.0091360425197633	0.4128583236060954	0.0369362935391013
her2st	detected_at_least_10pct_spots	626	0.5591111131590035	0.0209739001209466	1.529708654023984	0.0603453084373459
her2st	detected_at_least_25pct_spots	183	0.486287524722569	0.0260201681357572	5.326352242049212	0.1617468071902131
her2st	detected_in_every_test_section	2373	0.7122104311123754	0.0111784765737391	0.4427376003581018	0.0235591982413163
her2st	upper_half_detection_fraction	1605	0.6778639728809179	0.0145410990088384	0.5684901351225209	0.0179049397928301
hippocampus_donor_disjoint	all_heldout	3680	0.7921443033997196	0.0081780656144793	0.4509034073819202	0.0342298595394
hippocampus_donor_disjoint	detected_at_least_10pct_spots	830	0.6957704768481004	0.0294829168364654	1.9021317965070696	0.1265089814680527
hippocampus_donor_disjoint	detected_at_least_25pct_spots	233	0.6681154794492447	0.0508812690861911	6.500543138085433	0.3049420074059915
hippocampus_donor_disjoint	detected_in_every_test_section	3104	0.7825989790150939	0.0093763258509411	0.5128749656380688	0.036060313593737
hippocampus_donor_disjoint	upper_half_detection_fraction	1840	0.7436996166765407	0.0171706627786161	0.821562842478099	0.052335785868859
nac	all_heldout	3680	0.7683383407518551	0.003248206207035	0.4751448391065612	0.022381757616575
nac	detected_at_least_10pct_spots	942	0.6916048312102078	0.0131544070880194	1.8263537942688053	0.0865010485383733
nac	detected_at_least_25pct_spots	302	0.6527362426313809	0.0232245348438011	5.940169341893488	0.3107074873273298
nac	detected_in_every_test_section	3092	0.7482870654802153	0.0034973912089063	0.5191896161392116	0.0193829598755873
nac	upper_half_detection_fraction	1840	0.7035657455655491	0.0075489869280147	0.8182935419137696	0.0251061955229518
