## Supplementary material for "Pretrained gene representations transfer mean expression more broadly than spatial patterns in virtual spatial transcriptomics": Source Data: supp_stage2_fitted_target_capacity_per_run.tsv

cohort	seed	subset	observed_std_threshold	n_genes	fitted_target_oracle	pretrained	random	shuffled_pretrained	pretrained_minus_random	pretrained_minus_shuffled	oracle_minus_heldout_pretrained
dlpfc	42	all_eligible	-inf	3593	0.085831727887559	0.0827053856942497	0.0777596957667901	0.0783403395700169	0.0049456899274596	0.0043650461242328	0.0031263421933092
dlpfc	42	top_decile_observed_spatial_sd	2.5382534044854603	360	0.2276910712251389	0.2227634909360727	0.1985679408495494	0.2031382774489572	0.0241955500865233	0.0196252134871154	0.0049275802890662
dlpfc	42	top_quartile_observed_spatial_sd	1.923127910999339	899	0.1905480517854252	0.1859553044234098	0.1687871239128146	0.1704844798919189	0.0171681805105951	0.0154708245314909	0.0045927473620154
dlpfc	123	all_eligible	-inf	3593	0.0852296216404507	0.0853018181245839	0.0785289765465442	0.0785201099811317	0.0067728415780396	0.0067817081434521	-7.219648413321622e-05
dlpfc	123	top_decile_observed_spatial_sd	2.5382534044854603	360	0.2254277759792543	0.2252172117633596	0.2026091338148541	0.2005022704366081	0.0226080779485055	0.0247149413267515	0.0002105642158946
dlpfc	123	top_quartile_observed_spatial_sd	1.923127910999339	899	0.1890744821103099	0.1899397206737785	0.169550732001732	0.1697764219658133	0.0203889886720465	0.0201632987079651	-0.0008652385634685
dlpfc	456	all_eligible	-inf	3593	0.0781353226589383	0.0759379346600361	0.076306452986578	0.0743491573801603	-0.0003685183265418	0.0015887772798758	0.0021973879989021
dlpfc	456	top_decile_observed_spatial_sd	2.5382534044854603	360	0.2052501877494196	0.202517082697356	0.1958101440904248	0.1964324229271097	0.0067069386069311	0.0060846597702462	0.0027331050520635
dlpfc	456	top_quartile_observed_spatial_sd	1.923127910999339	899	0.1722421297325014	0.1690641677013893	0.1652508842950713	0.163163225909883	0.003813283406318	0.0059009417915062	0.003177962031112
her2st	42	all_eligible	-inf	3027	0.0976204435606228	0.0995980906603771	0.0901117065293714	0.0952067172540054	0.0094863841310057	0.0043913734063717	-0.0019776470997543
her2st	42	top_decile_observed_spatial_sd	2.462207467204663	303	0.1959301582550089	0.1987645599685189	0.1736333461254083	0.1861677527703679	0.0251312138431106	0.0125968071981509	-0.00283440171351
her2st	42	top_quartile_observed_spatial_sd	1.6988887372306587	757	0.1757532316703088	0.1792912658721479	0.1582249297478435	0.1687434908382357	0.0210663361243043	0.0105477750339122	-0.003538034201839
her2st	123	all_eligible	-inf	3027	0.0976883526637199	0.1018254364554046	0.0926515462805874	0.0942309020503712	0.0091738901748172	0.0075945344050334	-0.0041370837916847
her2st	123	top_decile_observed_spatial_sd	2.462207467204663	303	0.1953959978567627	0.2008200476186096	0.1789327337416457	0.1836482668033638	0.0218873138769639	0.0171717808152457	-0.0054240497618468
her2st	123	top_quartile_observed_spatial_sd	1.6988887372306587	757	0.1762067595585169	0.1820102436007077	0.1635848665026352	0.166778054488843	0.0184253770980725	0.0152321891118647	-0.0058034840421908
her2st	456	all_eligible	-inf	3027	0.1009536140393601	0.1002761884686034	0.0915283352151363	0.0940409465311268	0.008747853253467	0.0062352419374765	0.0006774255707567
her2st	456	top_decile_observed_spatial_sd	2.462207467204663	303	0.2008761928127993	0.1985457448908726	0.1744834733936385	0.1829693499528212	0.0240622714972341	0.0155763949380514	0.0023304479219266
her2st	456	top_quartile_observed_spatial_sd	1.6988887372306587	757	0.1807811742789276	0.179685145934458	0.1605244573745612	0.1664067337829809	0.0191606885598968	0.013278412151477	0.0010960283444696
hippocampus_donor_disjoint	42	all_eligible	-inf	3482	0.0983621011583524	0.096295472586067	0.0842631030215273	0.0920826417187903	0.0120323695645397	0.0042128308672767	0.0020666285722854
hippocampus_donor_disjoint	42	top_decile_observed_spatial_sd	2.330798058995281	349	0.2459260017509244	0.2322062111442168	0.182112394981524	0.2041808465134241	0.0500938161626927	0.0280253646307926	0.0137197906067076
hippocampus_donor_disjoint	42	top_quartile_observed_spatial_sd	1.7050961521825467	871	0.2097427511194302	0.2021036787695426	0.1646875943039053	0.1829731961271831	0.0374160844656372	0.0191304826423595	0.0076390723498875
hippocampus_donor_disjoint	123	all_eligible	-inf	3482	0.0961888567575606	0.0892874745911216	0.0821972054771261	0.0919224510798569	0.0070902691139954	-0.0026349764887353	0.006901382166439
hippocampus_donor_disjoint	123	top_decile_observed_spatial_sd	2.330798058995281	349	0.2412346483088662	0.2265675637619791	0.1836051193279737	0.212400349673819	0.0429624444340054	0.0141672140881601	0.0146670845468871
hippocampus_donor_disjoint	123	top_quartile_observed_spatial_sd	1.7050961521825467	871	0.2048755471423076	0.1925469797630205	0.1638334351365786	0.1850724993718417	0.0287135446264419	0.0074744803911787	0.0123285673792871
hippocampus_donor_disjoint	456	all_eligible	-inf	3482	0.0990421226924186	0.0958599143322986	0.0904483561673957	0.0945075740611614	0.0054115581649029	0.0013523402711371	0.0031822083601199
hippocampus_donor_disjoint	456	top_decile_observed_spatial_sd	2.330798058995281	349	0.2426576463233408	0.2333634212137748	0.2040144881185929	0.2187229293710283	0.0293489330951819	0.0146404918427465	0.0092942251095659
hippocampus_donor_disjoint	456	top_quartile_observed_spatial_sd	1.7050961521825467	871	0.206683029025109	0.2017419276776914	0.1820080941736769	0.1902247915537077	0.0197338335040145	0.0115171361239836	0.0049411013474176
nac	42	all_eligible	-inf	3553	0.0766050408853314	0.0748607562486734	0.0716163862328092	0.0748862131831304	0.0032443700158641	-2.54569344570188e-05	0.0017442846366579
nac	42	top_decile_observed_spatial_sd	2.4929907724102285	356	0.2465241585085276	0.2405082548857828	0.2168971013216769	0.229829777894748	0.0236111535641058	0.0106784769910348	0.0060159036227447
nac	42	top_quartile_observed_spatial_sd	1.840304206827276	889	0.1834681806232687	0.1782812659941747	0.1638544683050469	0.1730839181535561	0.0144267976891277	0.0051973478406186	0.005186914629094
nac	123	all_eligible	-inf	3553	0.0771022694088219	0.0757861606976949	0.0725574973989584	0.0747518029982245	0.0032286632987365	0.0010343576994704	0.0013161087111269
nac	123	top_decile_observed_spatial_sd	2.4929907724102285	356	0.2464340771172543	0.2412483453696679	0.2227274929206292	0.230189431252383	0.0185208524490386	0.0110589141172848	0.0051857317475863
nac	123	top_quartile_observed_spatial_sd	1.840304206827276	889	0.183131119660508	0.1795691339278052	0.1672137899174438	0.1731015668301729	0.0123553440103614	0.0064675670976323	0.0035619857327027
nac	456	all_eligible	-inf	3553	0.0744655249459656	0.0743167641346252	0.0710451788281205	0.073884617307249	0.0032715853065046	0.0004321468273761	0.0001487608113404
nac	456	top_decile_observed_spatial_sd	2.4929907724102285	356	0.2398285429020551	0.2384670886283779	0.2156772645508133	0.2247677210355044	0.0227898240775646	0.0136993675928735	0.0013614542736771
nac	456	top_quartile_observed_spatial_sd	1.840304206827276	889	0.1773790329573021	0.1765794323341435	0.1628687884651631	0.1695096087659382	0.0137106438689804	0.0070698235682053	0.0007996006231585
