## Supplementary material for "Pretrained gene representations transfer mean expression more broadly than spatial patterns in virtual spatial transcriptomics": Source Data: supp_stage2_gene_cluster_bootstrap.tsv

cohort	display_cohort	metric	n_gene_clusters	estimate	ci_low	ci_high	fraction_positive	uncertainty_unit
hippocampus_donor_disjoint	Hippocampus	abundance_pcc_gain	100	0.7810827195999167	0.6735806462417491	0.86218349747702	1.0	Decima-embedding clusters; technical runs averaged within draw
hippocampus_donor_disjoint	Hippocampus	mean_gene_pcc_gain	100	0.0081690283996007	0.0052063595969356	0.0114125487892613	1.0	Decima-embedding clusters; technical runs averaged within draw
hippocampus_donor_disjoint	Hippocampus	abundance_mse_reduction	100	0.4514931247217089	0.1635852754534003	0.8506959027141933	1.0	Decima-embedding clusters; technical runs averaged within draw
hippocampus_donor_disjoint	Hippocampus	centered_mse_reduction	100	0.0341995599241557	0.0194662535344673	0.051399975742539	1.0	Decima-embedding clusters; technical runs averaged within draw
dlpfc	DLPFC	abundance_pcc_gain	100	0.7999641981839426	0.7252948292166099	0.8629105089807426	1.0	Decima-embedding clusters; technical runs averaged within draw
dlpfc	DLPFC	mean_gene_pcc_gain	100	0.003781293340097	0.0016904164642912	0.0059717934486963	0.9999	Decima-embedding clusters; technical runs averaged within draw
dlpfc	DLPFC	abundance_mse_reduction	100	0.6966574974433335	0.3363532706769868	1.1497234465179345	1.0	Decima-embedding clusters; technical runs averaged within draw
dlpfc	DLPFC	centered_mse_reduction	100	0.0301530861745935	0.0186459068894072	0.0435748314948205	1.0	Decima-embedding clusters; technical runs averaged within draw
nac	NAc	abundance_pcc_gain	100	0.7598623475275395	0.6650472634413254	0.8343319641157968	1.0	Decima-embedding clusters; technical runs averaged within draw
nac	NAc	mean_gene_pcc_gain	100	0.0032446062742934	0.0016571226673771	0.0048840430813967	1.0	Decima-embedding clusters; technical runs averaged within draw
nac	NAc	abundance_mse_reduction	100	0.4764706289035403	0.1748142374133969	0.8804540332398606	1.0	Decima-embedding clusters; technical runs averaged within draw
nac	NAc	centered_mse_reduction	100	0.0223825258180645	0.0068678830155808	0.0406460502331608	0.99835	Decima-embedding clusters; technical runs averaged within draw
her2st	HER2ST	abundance_pcc_gain	100	0.7379379064710518	0.6947267490773771	0.7749774174778667	1.0	Decima-embedding clusters; technical runs averaged within draw
her2st	HER2ST	mean_gene_pcc_gain	100	0.0091380851214986	0.0071702782155164	0.0114332326996418	1.0	Decima-embedding clusters; technical runs averaged within draw
her2st	HER2ST	abundance_mse_reduction	100	0.4137679272143015	0.288362156496155	0.5733861326693251	1.0	Decima-embedding clusters; technical runs averaged within draw
her2st	HER2ST	centered_mse_reduction	100	0.0370425468002426	0.0285928053785692	0.0457923119232131	1.0	Decima-embedding clusters; technical runs averaged within draw
