## Supplementary material for "Pretrained gene representations transfer mean expression more broadly than spatial patterns in virtual spatial transcriptomics": Source Data: supp_stage2_mean_only_absolute.tsv

cohort	display_cohort	model	selected_alpha	n_genes	abundance_pcc	abundance_rmse	abundance_mse	full_matrix_pcc	overall_mse	mean_gene_pcc	gene_centered_full_matrix_pcc	centered_rmse	centered_mse	decomposition_error
hippocampus_donor_disjoint	Hippocampus	pretrained_vector_to_gene_mean_ridge	1000.0	3680	0.8220944259655419	0.4556649802881363	0.2076305742609876	0.4125691547106326	2.0849638227333345	0.0	NA	1.3701581107566918	1.8773332484723468	0.0
dlpfc	DLPFC	pretrained_vector_to_gene_mean_ridge	1000.0	3680	0.8305977287351957	0.5418880241884433	0.2936426307588549	0.4496625639850332	2.5251374572793805	0.0	NA	1.4938188733981526	2.231494826520525	0.0
nac	NAc	pretrained_vector_to_gene_mean_ridge	100.0	3680	0.8023048841663728	0.559706200338547	0.3132710306974137	0.4104628171050096	2.46076155858776	0.0	NA	1.4654318571296128	2.147490527890346	0.0
her2st	HER2ST	pretrained_vector_to_gene_mean_ridge	1000.0	3184	0.7193903094370938	0.7103268477331822	0.5045642306105594	0.3378285707028157	2.532574829336328	0.0	NA	1.4240823707657393	2.0280105987257686	0.0
