## Supplementary material for "Pretrained gene representations transfer mean expression more broadly than spatial patterns in virtual spatial transcriptomics": Source Data: supp_stage2_mean_only_cross_cohort.tsv

source_cohort	target_cohort	source_display	target_display	n_target_heldout_genes	abundance_pcc	abundance_rmse_unweighted	cohort_matched
hippocampus_donor_disjoint	hippocampus_donor_disjoint	Hippocampus	Hippocampus	3680	0.8220944211341289	0.4556649802881362	True
hippocampus_donor_disjoint	dlpfc	Hippocampus	DLPFC	3680	0.7917024646389019	0.6402384671879766	False
hippocampus_donor_disjoint	nac	Hippocampus	NAc	3680	0.7931761850193255	0.5445617540321853	False
hippocampus_donor_disjoint	her2st	Hippocampus	HER2ST	3184	0.422713725938867	0.7189209051977029	False
dlpfc	hippocampus_donor_disjoint	DLPFC	Hippocampus	3680	0.7752995921117554	0.5351355244900193	False
dlpfc	dlpfc	DLPFC	DLPFC	3680	0.8305977422913323	0.5418880241884433	True
dlpfc	nac	DLPFC	NAc	3680	0.7786559355802477	0.5557282150603942	False
dlpfc	her2st	DLPFC	HER2ST	3184	0.3028437800346855	0.8780696128153858	False
nac	hippocampus_donor_disjoint	NAc	Hippocampus	3680	0.8153218004554041	0.543322797815692	False
nac	dlpfc	NAc	DLPFC	3680	0.8151476799969363	0.5602637413604873	False
nac	nac	NAc	NAc	3680	0.8023049230832678	0.559706200338547	True
nac	her2st	NAc	HER2ST	3184	0.3745970408621836	0.8962778831348517	False
her2st	hippocampus_donor_disjoint	HER2ST	Hippocampus	3680	0.5431401259958578	0.8517767786470098	False
her2st	dlpfc	HER2ST	DLPFC	3680	0.5121835018004971	0.9102269086556138	False
her2st	nac	HER2ST	NAc	3680	0.5221128926304038	0.8807589130264021	False
her2st	her2st	HER2ST	HER2ST	3184	0.7193902795790162	0.7103268477331822	True
