## Supplementary material for "Pretrained gene representations transfer mean expression more broadly than spatial patterns in virtual spatial transcriptomics": Source Data: supp_stage2_mean_only_matched_controls.tsv

cohort	display_cohort	condition	seed	selected_alpha	n_genes	abundance_pcc	abundance_rmse	abundance_mse	full_matrix_pcc	overall_mse	mean_gene_pcc	gene_centered_full_matrix_pcc	centered_rmse	centered_mse	decomposition_error
hippocampus_donor_disjoint	Hippocampus	pretrained	42	1000.0	3680	0.8220945475393041	0.4556645908940787	0.207630219394668	0.412569215722583	2.084963467867015	0.0	NA	1.3701581107566918	1.8773332484723468	0.0
hippocampus_donor_disjoint	Hippocampus	random	42	10000.0	3680	0.0019985882032886	0.8094263347086987	0.6551709913199584	0.0010029940838937	2.532504239792305	0.0	NA	1.3701581107566918	1.8773332484723468	2.220446049250313e-16
hippocampus_donor_disjoint	Hippocampus	random	123	10000.0	3680	0.0208451509697588	0.8076918680240028	0.6523661536721032	0.0104611660701971	2.52969940214445	0.0	NA	1.3701581107566918	1.8773332484723468	0.0
hippocampus_donor_disjoint	Hippocampus	random	456	10000.0	3680	-0.0019890214065639	0.8109329957188607	0.6576123235455658	-0.0009981929745401	2.5349455720179126	0.0	NA	1.3701581107566918	1.8773332484723468	0.0
hippocampus_donor_disjoint	Hippocampus	identity_shuffled_pretrained	42	10000.0	3680	-0.0272696859611268	0.7991776460362938	0.6386849099241118	-0.0136853272943589	2.5160181583964585	0.0	NA	1.3701581107566918	1.8773332484723468	0.0
hippocampus_donor_disjoint	Hippocampus	identity_shuffled_pretrained	123	10000.0	3680	0.0022575888173062	0.7977133588609242	0.6363466029051776	0.0011329738782092	2.5136798513775247	0.0	NA	1.3701581107566918	1.8773332484723468	2.220446049250313e-16
hippocampus_donor_disjoint	Hippocampus	identity_shuffled_pretrained	456	10000.0	3680	0.0125753593069119	0.797194390004239	0.6355188954542307	0.0063109603903976	2.5128521439265774	0.0	NA	1.3701581107566918	1.8773332484723468	0.0
dlpfc	DLPFC	pretrained	42	1000.0	3680	0.8305962430794845	0.5418894260388036	0.2936441500526641	0.4496617596922532	2.525138976573189	0.0	NA	1.4938188733981526	2.231494826520525	0.0
dlpfc	DLPFC	random	42	10000.0	3680	-0.010277647077884	0.9838824507852058	0.9680246769631028	-0.0055640329570994	3.199519503483629	0.0	NA	1.4938188733981526	2.231494826520525	0.0
dlpfc	DLPFC	random	123	10000.0	3680	0.0045924994211347	0.9828474334110612	0.9659890773627104	0.0024862517598643	3.197483903883236	0.0	NA	1.4938188733981526	2.231494826520525	0.0
dlpfc	DLPFC	random	456	10000.0	3680	-0.0098391121334798	0.984096790426238	0.9684464929272228	-0.0053266223060997	3.199941319447748	0.0	NA	1.4938188733981526	2.231494826520525	0.0
dlpfc	DLPFC	identity_shuffled_pretrained	42	10000.0	3680	-0.0268151352478116	0.9683490795884376	0.937699939939774	-0.0145169701914514	3.1691947664603	0.0	NA	1.4938188733981526	2.231494826520525	0.0
dlpfc	DLPFC	identity_shuffled_pretrained	123	10000.0	3680	-0.0101193414416204	0.9674083057165086	0.9358788299692856	-0.0054783306780863	3.1673736564898114	0.0	NA	1.4938188733981526	2.231494826520525	0.0
dlpfc	DLPFC	identity_shuffled_pretrained	456	10000.0	3680	0.0013415984691816	0.9665228251129344	0.9341663714642878	0.0007263041862745	3.165661197984813	0.0	NA	1.4938188733981526	2.231494826520525	0.0
nac	NAc	pretrained	42	100.0	3680	0.8023055678387112	0.559705746271234	0.3132705224090391	0.4104631668748785	2.460761050299385	0.0	NA	1.4654318571296128	2.147490527890346	0.0
nac	NAc	random	42	10000.0	3680	-0.0066775221505892	0.909824739503132	0.8277810566119418	-0.0034162506140791	2.975271584502288	0.0	NA	1.4654318571296128	2.147490527890346	0.0
nac	NAc	random	123	10000.0	3680	0.026022124053144	0.905758016749766	0.8203975849064692	0.013313036673094	2.967888112796816	0.0	NA	1.4654318571296128	2.147490527890346	0.0
nac	NAc	random	456	10000.0	3680	-0.0024880143966777	0.9127123613632888	0.8330438545853507	-0.0012728794482155	2.980534382475697	0.0	NA	1.4654318571296128	2.147490527890346	0.0
nac	NAc	identity_shuffled_pretrained	42	10000.0	3680	-0.0098027474190783	0.8897407292098868	0.7916385652149411	-0.0050151300339958	2.939129093105288	0.0	NA	1.4654318571296128	2.147490527890346	0.0
nac	NAc	identity_shuffled_pretrained	123	10000.0	3680	-0.0064833687707548	0.8889448307933218	0.7902229121941675	-0.0033169208644913	2.9377134400845133	0.0	NA	1.4654318571296128	2.147490527890346	0.0
nac	NAc	identity_shuffled_pretrained	456	10000.0	3680	0.0030890797433822	0.8898031969566469	0.7917497293142693	0.0015803872053552	2.9392402572046152	0.0	NA	1.4654318571296128	2.147490527890346	0.0
her2st	HER2ST	pretrained	42	1000.0	3184	0.7193892011326294	0.7103272157259894	0.5045647534010363	0.3378280502385999	2.532575352126805	0.0	NA	1.4240823707657393	2.0280105987257686	0.0
her2st	HER2ST	random	42	10000.0	3184	0.0279228196522895	0.8696313934807797	0.7562587605273227	0.0131126679486506	2.7842693592530914	0.0	NA	1.4240823707657393	2.0280105987257686	0.0
her2st	HER2ST	random	123	10000.0	3184	0.0018837253483345	0.882153972852259	0.7781956318190243	0.0008846049685078	2.806206230544793	0.0	NA	1.4240823707657393	2.0280105987257686	0.0
her2st	HER2ST	random	456	10000.0	3184	-0.0069630356687496	0.8813674993903216	0.7768086689815485	-0.0032698694392574	2.804819267707317	0.0	NA	1.4240823707657393	2.0280105987257686	0.0
her2st	HER2ST	identity_shuffled_pretrained	42	10000.0	3184	-0.0034906499686067	0.8571082998962238	0.7346346377509951	-0.0016392232064409	2.7626452364767635	0.0	NA	1.4240823707657393	2.0280105987257686	0.0
her2st	HER2ST	identity_shuffled_pretrained	123	10000.0	3184	-0.023143695717792	0.8567442646693635	0.7340107350438483	-0.0108683722070716	2.762021333769617	0.0	NA	1.4240823707657393	2.0280105987257686	0.0
her2st	HER2ST	identity_shuffled_pretrained	456	10000.0	3184	0.0186739395052004	0.8524959883255984	0.7267494101112388	0.0087693567868174	2.754760008837008	0.0	NA	1.4240823707657393	2.0280105987257686	0.0
