## Supplementary material for "Pretrained gene representations transfer mean expression more broadly than spatial patterns in virtual spatial transcriptomics": Source Data: supp_stage2_partition_absolute.tsv

partition	cohort	seed	variant	n_heldout_genes	n_eligible_gene_pcc	full_matrix_pcc	overall_mse	abundance_pcc	abundance_rmse	mean_gene_pcc	centered_full_matrix_pcc	centered_rmse	abundance_mse	centered_mse
expression_seed123	hippocampus_donor_disjoint	42	pretrained	3680	3472	0.4144760878856678	2.076805176858902	0.7835897158180963	0.4957043916334867	0.0918546346092168	0.1626429267356239	1.3531749084926814	0.2457228438847251	1.8310823329741768
expression_seed123	hippocampus_donor_disjoint	42	random	3680	3472	0.0457322608108256	2.54444758162387	-0.0069397630950765	0.8233179291302434	0.0804122184357706	0.0890923163402147	1.3662339364825329	0.6778524124273125	1.8665951691965572
expression_seed123	dlpfc	42	pretrained	3680	3602	0.4390781730570975	2.560668312892433	0.7805720119580895	0.6054715089500032	0.0856690304622862	0.1534126806733456	1.4812402116949968	0.3665957481501939	2.194072564742239
expression_seed123	dlpfc	42	random	3680	3602	0.0334281166012891	3.2641691789635487	-0.0103321212295898	1.0176356602180607	0.0805911788602002	0.0904104634858865	1.4928452170322617	1.0355823369474484	2.2285868420161004
expression_seed123	nac	42	pretrained	3680	3571	0.3967185757398797	2.545710250765872	0.7357580033424285	0.6327265806795829	0.074679426313756	0.1481283823572825	1.4647072488614905	0.4003429258984766	2.145367324867396
expression_seed123	nac	42	random	3680	3571	0.0454631543535742	3.013078393422408	0.0071907300421236	0.9218831718563678	0.072114381423053	0.0845194149431708	1.4707854401204992	0.8498685825519573	2.1632098108704505
expression_seed123	her2st	42	pretrained	3179	3020	0.3530013460848951	2.377292795462309	0.6954586610727105	0.5826517136026463	0.0981116478625551	0.1480053744894421	1.427518748072406	0.3394830193641002	2.037809776098209
expression_seed123	her2st	42	random	3179	3020	0.0393035094742738	2.8173085683093686	-0.0283471526205531	0.8564030111313553	0.089930981166423	0.0888466817017099	1.4435658803236229	0.7334261174748523	2.083882450834516
expression_seed456	hippocampus_donor_disjoint	42	pretrained	3680	3483	0.4354303297921429	2.0557567835853616	0.825647415767214	0.4614655281895742	0.0937243903338052	0.1669168887933148	1.3575000367875056	0.2129504337072827	1.8428063498780791
expression_seed456	hippocampus_donor_disjoint	42	random	3680	3483	0.0556578168093292	2.559153937621384	0.0157940829707777	0.8235196956328046	0.085974705440418	0.0928864344969239	1.37148432310626	0.6781846890951472	1.880969248526236
expression_seed456	dlpfc	42	pretrained	3680	3596	0.457574584528721	2.558445965521078	0.8053517409476249	0.5867630369830148	0.0829818307144044	0.1533747585186123	1.4880037311618368	0.3442908615695308	2.214155103951548
expression_seed456	dlpfc	42	random	3680	3596	0.0415296086376416	3.326514123530937	0.0100059910029327	1.0378668683030057	0.0801392281693207	0.089496445978189	1.4997821465832455	1.0771676363210887	2.2493464872098485
expression_seed456	nac	42	pretrained	3680	3556	0.4166209275568466	2.45697829127382	0.7762374834187893	0.5727352255856182	0.0758451652529626	0.1539565868733604	1.459093092522616	0.3280256386266089	2.128952652647211
expression_seed456	nac	42	random	3680	3556	0.0434928283346375	2.9944864474959227	0.0011605846964575	0.9164391901765284	0.0732574102478211	0.0851871435415618	1.4678643187313027	0.8398607892914114	2.154625658204512
expression_seed456	her2st	42	pretrained	3162	3026	0.3724890596482536	2.279681186990077	0.7481831086193955	0.5458564804289984	0.0979855084092335	0.1461758430234405	1.4077364418682012	0.2979592972263335	1.9817218897637436
expression_seed456	her2st	42	random	3162	3026	0.0583087786332846	2.693525664321585	0.0186155768379532	0.8197211564438633	0.089220264193473	0.0905748050782072	1.4218237900668005	0.6719427743216647	2.021582889999921
embedding_cluster	hippocampus_donor_disjoint	42	pretrained	3666	3477	0.499341012499964	2.331064976942408	0.8053494438633267	0.6659195303513276	0.0798811843362172	0.1320125689117923	1.3739054392639527	0.4434488209033327	1.8876161560390747
embedding_cluster	hippocampus_donor_disjoint	42	random	3666	3477	0.0470312497234673	3.1369355567958124	0.0115872501018315	1.1098580468809531	0.0782156978144224	0.0829179822956524	1.3802719560178742	1.231784884226404	1.9051506725694087
embedding_cluster	dlpfc	42	pretrained	3666	3578	0.5037162443117056	2.6736263583178865	0.7671232846477956	0.7914799695328524	0.0753220997426858	0.142605691645633	1.4307990131902388	0.6264405421717248	2.047185816146161
embedding_cluster	dlpfc	42	random	3666	3578	0.0380865955516631	3.675271924464725	0.0126692562417821	1.2647654179973111	0.0715092839124821	0.0813229784558836	1.4407082848039752	1.599631562561913	2.075640361902812
embedding_cluster	nac	42	pretrained	3666	3532	0.4527143417216379	2.7201441129183737	0.7232213914598595	0.7834824201788982	0.0727401978772907	0.1489202633872161	1.4513095500922573	0.6138447027293836	2.1062994101889903
embedding_cluster	nac	42	random	3666	3532	0.029054538758777	3.5080430052550784	-0.0184227972876979	1.1793290446642408	0.0702535633247193	0.0800816001118743	1.4550690738471517	1.3908169955886711	2.117226009666407
embedding_cluster	her2st	42	pretrained	3153	2980	0.4039507175969831	2.7682095158659377	0.7231672452050614	0.7031231456047444	0.0965750895031911	0.1485689719134963	1.5079215357507256	0.4943821578851107	2.2738273579808266
embedding_cluster	her2st	42	random	3153	2980	0.0387807411804583	3.34802529903797	-0.0198561737685745	1.0180136669268371	0.0865002671698746	0.0872676855627194	1.5204188478798022	1.0363518260498252	2.3116734729881454
chromosome_blocked	hippocampus_donor_disjoint	42	pretrained	3677	3479	0.4093501829415827	2.068648611822388	0.8057339069609849	0.4633756365201628	0.082194327593675	0.1468305698629992	1.3615915802111591	0.214716980520466	1.853931631301922
chromosome_blocked	hippocampus_donor_disjoint	42	random	3677	3479	0.0456810919136238	2.517473159875814	-0.0175424755785349	0.8002264394792983	0.0883119339908155	0.0960559111822902	1.3700769341296493	0.640362354441715	1.8771108054340997
chromosome_blocked	dlpfc	42	pretrained	3677	3608	0.4599338952592086	2.5546685303525782	0.8105299658653937	0.5831110774109366	0.086640259085216	0.1586009536266203	1.4881700177577948	0.3400185285993433	2.214650001753235
chromosome_blocked	dlpfc	42	random	3677	3608	0.0256707437632213	3.333824384048824	-0.0226668102206149	1.0397141063401645	0.0786184043157052	0.0886829860289614	1.500939359576561	1.0810054229227266	2.252818961126097
chromosome_blocked	nac	42	pretrained	3677	3585	0.4105607410887696	2.521518648529313	0.7756693203966144	0.6036265468981723	0.0753782040137676	0.1569061989331711	1.468725175248624	0.3643650081202114	2.157153640409101
chromosome_blocked	nac	42	random	3677	3585	0.0480186629508658	2.9871645231740422	0.0114715017931275	0.8984132379713815	0.0736940414427289	0.086086693487858	1.476488461523428	0.8071463461622221	2.1800181770118194
chromosome_blocked	her2st	42	pretrained	3194	3058	0.3570683264731223	2.2068836912414107	0.6843192598394134	0.5746465482958699	0.1063486641653395	0.1639830521837275	1.369914243948523	0.3302186554683576	1.8766650357730528
chromosome_blocked	her2st	42	random	3194	3058	0.0540674383760841	2.663761625219713	-0.0083343188501786	0.8537570044923511	0.0951262320190953	0.0992592574584207	1.3909926680252347	0.7289010227197525	1.9348606024999608
