## Supplementary material for "Pretrained gene representations transfer mean expression more broadly than spatial patterns in virtual spatial transcriptomics": Source Data: supp_stage2_partition_effects.tsv

partition	cohort	seed	endpoint	effect
primary_expression_seed42	hippocampus_donor_disjoint	42	abundance_pcc	0.7940290988757723
primary_expression_seed42	hippocampus_donor_disjoint	42	mean_gene_pcc	0.0120323695645396
primary_expression_seed42	hippocampus_donor_disjoint	123	abundance_pcc	0.7795379021983719
primary_expression_seed42	hippocampus_donor_disjoint	123	mean_gene_pcc	0.0070902691139954
primary_expression_seed42	hippocampus_donor_disjoint	456	abundance_pcc	0.802865909125015
primary_expression_seed42	hippocampus_donor_disjoint	456	mean_gene_pcc	0.0054115581649028
primary_expression_seed42	dlpfc	42	abundance_pcc	0.8206604084337654
primary_expression_seed42	dlpfc	42	mean_gene_pcc	0.0049456899274596
primary_expression_seed42	dlpfc	123	abundance_pcc	0.7869654002336985
primary_expression_seed42	dlpfc	123	mean_gene_pcc	0.0067728415780397
primary_expression_seed42	dlpfc	456	abundance_pcc	0.8088765854131104
primary_expression_seed42	dlpfc	456	mean_gene_pcc	-0.0003685183265417
primary_expression_seed42	nac	42	abundance_pcc	0.7791826436843584
primary_expression_seed42	nac	42	mean_gene_pcc	0.003244370015864
primary_expression_seed42	nac	123	abundance_pcc	0.7448331087315344
primary_expression_seed42	nac	123	mean_gene_pcc	0.0032286632987365
primary_expression_seed42	nac	456	abundance_pcc	0.7809992698396719
primary_expression_seed42	nac	456	mean_gene_pcc	0.0032715853065045
primary_expression_seed42	her2st	42	abundance_pcc	0.7287553351276447
primary_expression_seed42	her2st	42	mean_gene_pcc	0.0094863841310058
primary_expression_seed42	her2st	123	abundance_pcc	0.7390993640037085
primary_expression_seed42	her2st	123	mean_gene_pcc	0.0091738901748172
primary_expression_seed42	her2st	456	abundance_pcc	0.7528863246947345
primary_expression_seed42	her2st	456	mean_gene_pcc	0.0087478532534669
expression_seed123	hippocampus_donor_disjoint	42	full_matrix_pcc	0.3687438270748422
expression_seed123	hippocampus_donor_disjoint	42	overall_mse	0.4676424047649679
expression_seed123	hippocampus_donor_disjoint	42	abundance_pcc	0.7905294789131729
expression_seed123	hippocampus_donor_disjoint	42	abundance_rmse	0.3276135374967567
expression_seed123	hippocampus_donor_disjoint	42	mean_gene_pcc	0.0114424161734462
expression_seed123	hippocampus_donor_disjoint	42	centered_full_matrix_pcc	0.0735506103954091
expression_seed123	hippocampus_donor_disjoint	42	centered_rmse	0.0130590279898514
expression_seed123	hippocampus_donor_disjoint	42	abundance_mse	0.4321295685425874
expression_seed123	hippocampus_donor_disjoint	42	centered_mse	0.0355128362223808
expression_seed123	dlpfc	42	full_matrix_pcc	0.4056500564558083
expression_seed123	dlpfc	42	overall_mse	0.7035008660711162
expression_seed123	dlpfc	42	abundance_pcc	0.7909041331876793
expression_seed123	dlpfc	42	abundance_rmse	0.4121641512680575
expression_seed123	dlpfc	42	mean_gene_pcc	0.0050778516020859
expression_seed123	dlpfc	42	centered_full_matrix_pcc	0.0630022171874591
expression_seed123	dlpfc	42	centered_rmse	0.0116050053372649
expression_seed123	dlpfc	42	abundance_mse	0.6689865887972545
expression_seed123	dlpfc	42	centered_mse	0.0345142772738613
expression_seed123	nac	42	full_matrix_pcc	0.3512554213863054
expression_seed123	nac	42	overall_mse	0.4673681426565363
expression_seed123	nac	42	abundance_pcc	0.7285672733003048
expression_seed123	nac	42	abundance_rmse	0.2891565911767849
expression_seed123	nac	42	mean_gene_pcc	0.0025650448907029
expression_seed123	nac	42	centered_full_matrix_pcc	0.0636089674141116
expression_seed123	nac	42	centered_rmse	0.0060781912590088
expression_seed123	nac	42	abundance_mse	0.4495256566534806
expression_seed123	nac	42	centered_mse	0.0178424860030546
expression_seed123	her2st	42	full_matrix_pcc	0.3136978366106213
expression_seed123	her2st	42	overall_mse	0.4400157728470595
expression_seed123	her2st	42	abundance_pcc	0.7238058136932637
expression_seed123	her2st	42	abundance_rmse	0.2737512975287089
expression_seed123	her2st	42	mean_gene_pcc	0.0081806666961321
expression_seed123	her2st	42	centered_full_matrix_pcc	0.0591586927877322
expression_seed123	her2st	42	centered_rmse	0.0160471322512167
expression_seed123	her2st	42	abundance_mse	0.3939430981107521
expression_seed123	her2st	42	centered_mse	0.0460726747363069
expression_seed456	hippocampus_donor_disjoint	42	full_matrix_pcc	0.3797725129828136
expression_seed456	hippocampus_donor_disjoint	42	overall_mse	0.5033971540360223
expression_seed456	hippocampus_donor_disjoint	42	abundance_pcc	0.8098533327964362
expression_seed456	hippocampus_donor_disjoint	42	abundance_rmse	0.3620541674432304
expression_seed456	hippocampus_donor_disjoint	42	mean_gene_pcc	0.0077496848933872
expression_seed456	hippocampus_donor_disjoint	42	centered_full_matrix_pcc	0.0740304542963908
expression_seed456	hippocampus_donor_disjoint	42	centered_rmse	0.0139842863187542
expression_seed456	hippocampus_donor_disjoint	42	abundance_mse	0.4652342553878644
expression_seed456	hippocampus_donor_disjoint	42	centered_mse	0.038162898648157
expression_seed456	dlpfc	42	full_matrix_pcc	0.4160449758910793
expression_seed456	dlpfc	42	overall_mse	0.768068158009859
expression_seed456	dlpfc	42	abundance_pcc	0.7953457499446921
expression_seed456	dlpfc	42	abundance_rmse	0.4511038313199909
expression_seed456	dlpfc	42	mean_gene_pcc	0.0028426025450836
expression_seed456	dlpfc	42	centered_full_matrix_pcc	0.0638783125404233
expression_seed456	dlpfc	42	centered_rmse	0.0117784154214088
expression_seed456	dlpfc	42	abundance_mse	0.7328767747515579
expression_seed456	dlpfc	42	centered_mse	0.0351913832583008
expression_seed456	nac	42	full_matrix_pcc	0.3731280992222091
expression_seed456	nac	42	overall_mse	0.5375081562221027
expression_seed456	nac	42	abundance_pcc	0.7750768987223317
expression_seed456	nac	42	abundance_rmse	0.3437039645909103
expression_seed456	nac	42	mean_gene_pcc	0.0025877550051414
expression_seed456	nac	42	centered_full_matrix_pcc	0.0687694433317985
expression_seed456	nac	42	centered_rmse	0.0087712262086867
expression_seed456	nac	42	abundance_mse	0.5118351506648025
expression_seed456	nac	42	centered_mse	0.0256730055573006
expression_seed456	her2st	42	full_matrix_pcc	0.3141802810149688
expression_seed456	her2st	42	overall_mse	0.4138444773315086
expression_seed456	her2st	42	abundance_pcc	0.7295675317814423
expression_seed456	her2st	42	abundance_rmse	0.2738646760148649
expression_seed456	her2st	42	mean_gene_pcc	0.0087652442157605
expression_seed456	her2st	42	centered_full_matrix_pcc	0.0556010379452332
expression_seed456	her2st	42	centered_rmse	0.0140873481985992
expression_seed456	her2st	42	abundance_mse	0.3739834770953312
expression_seed456	her2st	42	centered_mse	0.0398610002361774
embedding_cluster	hippocampus_donor_disjoint	42	full_matrix_pcc	0.4523097627764966
embedding_cluster	hippocampus_donor_disjoint	42	overall_mse	0.8058705798534045
embedding_cluster	hippocampus_donor_disjoint	42	abundance_pcc	0.7937621937614951
embedding_cluster	hippocampus_donor_disjoint	42	abundance_rmse	0.4439385165296255
embedding_cluster	hippocampus_donor_disjoint	42	mean_gene_pcc	0.0016654865217948
embedding_cluster	hippocampus_donor_disjoint	42	centered_full_matrix_pcc	0.0490945866161399
embedding_cluster	hippocampus_donor_disjoint	42	centered_rmse	0.0063665167539215
embedding_cluster	hippocampus_donor_disjoint	42	abundance_mse	0.7883360633230712
embedding_cluster	hippocampus_donor_disjoint	42	centered_mse	0.017534516530334
embedding_cluster	dlpfc	42	full_matrix_pcc	0.4656296487600423
embedding_cluster	dlpfc	42	overall_mse	1.0016455661468386
embedding_cluster	dlpfc	42	abundance_pcc	0.7544540284060134
embedding_cluster	dlpfc	42	abundance_rmse	0.4732854484644587
embedding_cluster	dlpfc	42	mean_gene_pcc	0.0038128158302036
embedding_cluster	dlpfc	42	centered_full_matrix_pcc	0.0612827131897494
embedding_cluster	dlpfc	42	centered_rmse	0.0099092716137363
embedding_cluster	dlpfc	42	abundance_mse	0.9731910203901882
embedding_cluster	dlpfc	42	centered_mse	0.0284545457566509
embedding_cluster	nac	42	full_matrix_pcc	0.4236598029628607
embedding_cluster	nac	42	overall_mse	0.7878988923367047
embedding_cluster	nac	42	abundance_pcc	0.7416441887475574
embedding_cluster	nac	42	abundance_rmse	0.3958466244853426
embedding_cluster	nac	42	mean_gene_pcc	0.0024866345525713
embedding_cluster	nac	42	centered_full_matrix_pcc	0.0688386632753418
embedding_cluster	nac	42	centered_rmse	0.0037595237548941
embedding_cluster	nac	42	abundance_mse	0.7769722928592875
embedding_cluster	nac	42	centered_mse	0.0109265994774165
embedding_cluster	her2st	42	full_matrix_pcc	0.3651699764165247
embedding_cluster	her2st	42	overall_mse	0.5798157831720325
embedding_cluster	her2st	42	abundance_pcc	0.7430234189736359
embedding_cluster	her2st	42	abundance_rmse	0.3148905213220927
embedding_cluster	her2st	42	mean_gene_pcc	0.0100748223333165
embedding_cluster	her2st	42	centered_full_matrix_pcc	0.0613012863507768
embedding_cluster	her2st	42	centered_rmse	0.0124973121290765
embedding_cluster	her2st	42	abundance_mse	0.5419696681647146
embedding_cluster	her2st	42	centered_mse	0.0378461150073188
chromosome_blocked	hippocampus_donor_disjoint	42	full_matrix_pcc	0.3636690910279589
chromosome_blocked	hippocampus_donor_disjoint	42	overall_mse	0.4488245480534263
chromosome_blocked	hippocampus_donor_disjoint	42	abundance_pcc	0.8232763825395198
chromosome_blocked	hippocampus_donor_disjoint	42	abundance_rmse	0.3368508029591354
chromosome_blocked	hippocampus_donor_disjoint	42	mean_gene_pcc	-0.0061176063971405
chromosome_blocked	hippocampus_donor_disjoint	42	centered_full_matrix_pcc	0.050774658680709
chromosome_blocked	hippocampus_donor_disjoint	42	centered_rmse	0.0084853539184899
chromosome_blocked	hippocampus_donor_disjoint	42	abundance_mse	0.4256453739212489
chromosome_blocked	hippocampus_donor_disjoint	42	centered_mse	0.0231791741321774
chromosome_blocked	dlpfc	42	full_matrix_pcc	0.4342631514959872
chromosome_blocked	dlpfc	42	overall_mse	0.7791558536962455
chromosome_blocked	dlpfc	42	abundance_pcc	0.8331967760860086
chromosome_blocked	dlpfc	42	abundance_rmse	0.4566030289292276
chromosome_blocked	dlpfc	42	mean_gene_pcc	0.0080218547695108
chromosome_blocked	dlpfc	42	centered_full_matrix_pcc	0.0699179675976589
chromosome_blocked	dlpfc	42	centered_rmse	0.0127693418187662
chromosome_blocked	dlpfc	42	abundance_mse	0.7409868943233833
chromosome_blocked	dlpfc	42	centered_mse	0.0381689593728618
chromosome_blocked	nac	42	full_matrix_pcc	0.3625420781379038
chromosome_blocked	nac	42	overall_mse	0.4656458746447294
chromosome_blocked	nac	42	abundance_pcc	0.7641978186034868
chromosome_blocked	nac	42	abundance_rmse	0.2947866910732092
chromosome_blocked	nac	42	mean_gene_pcc	0.0016841625710387
chromosome_blocked	nac	42	centered_full_matrix_pcc	0.0708195054453131
chromosome_blocked	nac	42	centered_rmse	0.007763286274804
chromosome_blocked	nac	42	abundance_mse	0.4427813380420107
chromosome_blocked	nac	42	centered_mse	0.0228645366027184
chromosome_blocked	her2st	42	full_matrix_pcc	0.3030008880970382
chromosome_blocked	her2st	42	overall_mse	0.4568779339783022
chromosome_blocked	her2st	42	abundance_pcc	0.6926535786895921
chromosome_blocked	her2st	42	abundance_rmse	0.2791104561964812
chromosome_blocked	her2st	42	mean_gene_pcc	0.0112224321462441
chromosome_blocked	her2st	42	centered_full_matrix_pcc	0.0647237947253067
chromosome_blocked	her2st	42	centered_rmse	0.0210784240767116
chromosome_blocked	her2st	42	abundance_mse	0.3986823672513949
chromosome_blocked	her2st	42	centered_mse	0.0581955667269074
