## Supplementary material for "Pretrained gene representations transfer mean expression more broadly than spatial patterns in virtual spatial transcriptomics": Source Data: supp_stage2_partition_similarity.tsv

partition	n_heldout	nearest_training_cosine_mean	nearest_training_cosine_median	nearest_training_cosine_q05	nearest_training_cosine_q95
primary_expression_seed42	3680	0.9205417037010192	0.9340671300888062	0.8154982924461365	0.9803723096847534
expression_seed123	3680	0.9211432337760924	0.9338183403015136	0.8154138922691345	0.9809436798095704
expression_seed456	3680	0.9218170046806335	0.9354808330535888	0.8164435029029846	0.9804825186729432
embedding_cluster	3666	0.9109839200973512	0.9255490899086	0.7999259829521179	0.9777866005897522
chromosome_blocked	3677	0.9195026755332948	0.9326518774032592	0.8140000104904175	0.9800767302513124
