## Supplementary material for "Pretrained gene representations transfer mean expression more broadly than spatial patterns in virtual spatial transcriptomics": Source Data: supp_stage2_similarity_strata.tsv

cohort	similarity_stratum	n_genes	similarity_mean	abundance_pcc_gain	mean_gene_pcc_gain	abundance_mse_reduction	centered_mse_reduction
dlpfc	Q1 least similar	920	0.8451647327645965	0.7612916084329487	0.004432239597605	0.4543757198016169	0.024013188012563
dlpfc	Q2	920	0.9160111382603644	0.709000212682752	0.0012298485090068	0.2787790959315872	0.0187545137473521
dlpfc	Q3	920	0.9478602998930477	0.7611036125673399	0.0018858747212732	0.4495463325314088	0.0250073124515683
dlpfc	Q4 most similar	920	0.97313091515199	0.8263578299408451	0.0075937987493215	1.5969919276357192	0.0530578424285433
dlpfc	all	3680	0.9205417715174996	0.8055007980268581	0.0037833377263191	0.6949232689750829	0.0302082141600067
her2st	Q1 least similar	796	0.8420410024460837	0.7385882546470427	0.0094356769510994	0.4358829746478914	0.0458427538555004
her2st	Q2	796	0.9132506399597954	0.7181792540535571	0.0091613779662043	0.3163403107091548	0.0449767776575993
her2st	Q3	796	0.9454244089186492	0.6828755573052369	0.0089328287646809	0.2537421697030287	0.0318785867827946
her2st	Q4 most similar	796	0.971266287056046	0.7744268877189092	0.0090027970682189	0.6454678393643066	0.0250470558605109
her2st	all	3184	0.9179955845951436	0.7402470079420292	0.0091360425197633	0.4128583236060954	0.0369362935391013
hippocampus_donor_disjoint	Q1 least similar	920	0.8451647327645965	0.7157035352783542	0.0043279721659382	0.2671371660908189	0.0301253672268286
hippocampus_donor_disjoint	Q2	920	0.9160111382603644	0.6611689775350489	0.0058914594391226	0.1415369932788545	0.028078844304349
hippocampus_donor_disjoint	Q3	920	0.9478602998930477	0.7521489674872495	0.0081172647103391	0.3055649002152625	0.0342747442274319
hippocampus_donor_disjoint	Q4 most similar	920	0.97313091515199	0.835140241988506	0.0148051014412125	1.0893745699427446	0.0444404823989903
hippocampus_donor_disjoint	all	3680	0.9205417715174996	0.7921443033997196	0.0081780656144793	0.4509034073819202	0.0342298595394
nac	Q1 least similar	920	0.8451647327645965	0.6935011945976473	0.0025767369220356	0.2715884486500781	0.0266474749633349
nac	Q2	920	0.9160111382603644	0.649871066392499	0.0031462964707146	0.1625578842346689	0.0213478753241507
nac	Q3	920	0.9478602998930477	0.7506470289502682	0.0022128677456135	0.318627521642111	0.0186015673628237
nac	Q4 most similar	920	0.97313091515199	0.8191582669911163	0.005092044013878	1.147805501899387	0.0229301128159908
nac	all	3680	0.9205417715174996	0.7683383407518551	0.003248206207035	0.4751448391065612	0.022381757616575
