## Supplementary material for "Pretrained gene representations transfer mean expression more broadly than spatial patterns in virtual spatial transcriptomics": Source Data: supp_stage2_simple_genomic_covariates.tsv

cohort	model	selected_alpha	n_genes	abundance_pcc	abundance_rmse	abundance_mse	full_matrix_pcc	overall_mse	mean_gene_pcc	gene_centered_full_matrix_pcc	centered_rmse	centered_mse	decomposition_error
hippocampus_donor_disjoint	simple_genomic_covariate_to_gene_mean_ridge	100.0	3680	0.1795256351782484	0.7825435464713058	0.6123744021238886	0.0900951730300187	2.489707650596236	0.0	NA	1.3701581107566918	1.8773332484723468	2.220446049250313e-16
dlpfc	simple_genomic_covariate_to_gene_mean_ridge	100.0	3680	0.2009080591220772	0.9439186654886518	0.8909824470578772	0.1087660486715483	3.1224772735784025	0.0	NA	1.4938188733981526	2.231494826520525	0.0
nac	simple_genomic_covariate_to_gene_mean_ridge	100.0	3680	0.1791111453112157	0.8731675327602835	0.7624215402666807	0.0916340741908046	2.909912068157027	0.0	NA	1.4654318571296128	2.147490527890346	0.0
her2st	simple_genomic_covariate_to_gene_mean_ridge	0.01	3184	0.3266813537696415	0.8156668860886792	0.6653124690616025	0.1534108721948379	2.693323067787371	0.0	NA	1.4240823707657393	2.0280105987257686	0.0
