## Supplementary material for "Pretrained gene representations transfer mean expression more broadly than spatial patterns in virtual spatial transcriptomics": Source Data: supp_stage3_partition_balance_categorical.tsv

cohort	feature	category	assignment	n_genes	proportion
hippocampus_donor_disjoint	gene_type	IG_C_gene	training	8	0.0005435890466807
hippocampus_donor_disjoint	gene_type	IG_C_pseudogene	training	1	6.794863083508867e-05
hippocampus_donor_disjoint	gene_type	IG_V_gene	training	2	0.0001358972616701
hippocampus_donor_disjoint	gene_type	TR_C_gene	training	3	0.0002038458925052
hippocampus_donor_disjoint	gene_type	TR_V_gene	training	3	0.0002038458925052
hippocampus_donor_disjoint	gene_type	TR_V_pseudogene	training	1	6.794863083508867e-05
hippocampus_donor_disjoint	gene_type	lncRNA	training	1663	0.1129985730787524
hippocampus_donor_disjoint	gene_type	protein_coding	training	13036	0.885778351566216
hippocampus_donor_disjoint	gene_type	IG_C_gene	heldout	1	0.0002717391304347
hippocampus_donor_disjoint	gene_type	IG_C_pseudogene	heldout	1	0.0002717391304347
hippocampus_donor_disjoint	gene_type	IG_V_gene	heldout	1	0.0002717391304347
hippocampus_donor_disjoint	gene_type	TR_C_gene	heldout	3	0.0008152173913043
hippocampus_donor_disjoint	gene_type	TR_V_gene	heldout	2	0.0005434782608695
hippocampus_donor_disjoint	gene_type	TR_V_pseudogene	heldout	0	0.0
hippocampus_donor_disjoint	gene_type	lncRNA	heldout	398	0.1081521739130434
hippocampus_donor_disjoint	gene_type	protein_coding	heldout	3274	0.8896739130434783
hippocampus_donor_disjoint	chrom	chr1	training	1486	0.1009716654209417
hippocampus_donor_disjoint	chrom	chr10	training	571	0.0387986682068356
hippocampus_donor_disjoint	chrom	chr11	training	812	0.055174288238092
hippocampus_donor_disjoint	chrom	chr12	training	781	0.0530678806822042
hippocampus_donor_disjoint	chrom	chr13	training	283	0.01922946252633
hippocampus_donor_disjoint	chrom	chr14	training	485	0.032955085955018
hippocampus_donor_disjoint	chrom	chr15	training	473	0.0321397023849969
hippocampus_donor_disjoint	chrom	chr16	training	662	0.0449819936128287
hippocampus_donor_disjoint	chrom	chr17	training	826	0.0561255690697832
hippocampus_donor_disjoint	chrom	chr18	training	221	0.0150166474145545
hippocampus_donor_disjoint	chrom	chr19	training	1062	0.0721614459468641
hippocampus_donor_disjoint	chrom	chr2	training	985	0.0669294013725623
hippocampus_donor_disjoint	chrom	chr20	training	399	0.0271115037032003
hippocampus_donor_disjoint	chrom	chr21	training	162	0.0110076781952843
hippocampus_donor_disjoint	chrom	chr22	training	360	0.0244615071006319
hippocampus_donor_disjoint	chrom	chr3	training	845	0.0574165930556499
hippocampus_donor_disjoint	chrom	chr4	training	558	0.0379153360059794
hippocampus_donor_disjoint	chrom	chr5	training	703	0.0477678874770673
hippocampus_donor_disjoint	chrom	chr6	training	745	0.050621729972141
hippocampus_donor_disjoint	chrom	chr7	training	685	0.0465448121220357
hippocampus_donor_disjoint	chrom	chr8	training	516	0.0350614935109057
hippocampus_donor_disjoint	chrom	chr9	training	575	0.0390704627301759
hippocampus_donor_disjoint	chrom	chrX	training	522	0.0354691852959162
hippocampus_donor_disjoint	chrom	chr1	heldout	362	0.0983695652173913
hippocampus_donor_disjoint	chrom	chr10	heldout	128	0.0347826086956521
hippocampus_donor_disjoint	chrom	chr11	heldout	217	0.0589673913043478
hippocampus_donor_disjoint	chrom	chr12	heldout	188	0.0510869565217391
hippocampus_donor_disjoint	chrom	chr13	heldout	72	0.0195652173913043
hippocampus_donor_disjoint	chrom	chr14	heldout	121	0.0328804347826086
hippocampus_donor_disjoint	chrom	chr15	heldout	112	0.0304347826086956
hippocampus_donor_disjoint	chrom	chr16	heldout	150	0.0407608695652173
hippocampus_donor_disjoint	chrom	chr17	heldout	238	0.0646739130434782
hippocampus_donor_disjoint	chrom	chr18	heldout	69	0.01875
hippocampus_donor_disjoint	chrom	chr19	heldout	265	0.0720108695652173
hippocampus_donor_disjoint	chrom	chr2	heldout	251	0.0682065217391304
hippocampus_donor_disjoint	chrom	chr20	heldout	92	0.025
hippocampus_donor_disjoint	chrom	chr21	heldout	40	0.0108695652173913
hippocampus_donor_disjoint	chrom	chr22	heldout	79	0.0214673913043478
hippocampus_donor_disjoint	chrom	chr3	heldout	244	0.0663043478260869
hippocampus_donor_disjoint	chrom	chr4	heldout	129	0.0350543478260869
hippocampus_donor_disjoint	chrom	chr5	heldout	166	0.0451086956521739
hippocampus_donor_disjoint	chrom	chr6	heldout	194	0.0527173913043478
hippocampus_donor_disjoint	chrom	chr7	heldout	164	0.0445652173913043
hippocampus_donor_disjoint	chrom	chr8	heldout	148	0.0402173913043478
hippocampus_donor_disjoint	chrom	chr9	heldout	135	0.0366847826086956
hippocampus_donor_disjoint	chrom	chrX	heldout	116	0.0315217391304347
dlpfc	gene_type	IG_C_gene	training	8	0.0005435890466807
dlpfc	gene_type	IG_C_pseudogene	training	1	6.794863083508867e-05
dlpfc	gene_type	IG_V_gene	training	2	0.0001358972616701
dlpfc	gene_type	TR_C_gene	training	3	0.0002038458925052
dlpfc	gene_type	TR_V_gene	training	3	0.0002038458925052
dlpfc	gene_type	TR_V_pseudogene	training	1	6.794863083508867e-05
dlpfc	gene_type	lncRNA	training	1663	0.1129985730787524
dlpfc	gene_type	protein_coding	training	13036	0.885778351566216
dlpfc	gene_type	IG_C_gene	heldout	1	0.0002717391304347
dlpfc	gene_type	IG_C_pseudogene	heldout	1	0.0002717391304347
dlpfc	gene_type	IG_V_gene	heldout	1	0.0002717391304347
dlpfc	gene_type	TR_C_gene	heldout	3	0.0008152173913043
dlpfc	gene_type	TR_V_gene	heldout	2	0.0005434782608695
dlpfc	gene_type	TR_V_pseudogene	heldout	0	0.0
dlpfc	gene_type	lncRNA	heldout	398	0.1081521739130434
dlpfc	gene_type	protein_coding	heldout	3274	0.8896739130434783
dlpfc	chrom	chr1	training	1486	0.1009716654209417
dlpfc	chrom	chr10	training	571	0.0387986682068356
dlpfc	chrom	chr11	training	812	0.055174288238092
dlpfc	chrom	chr12	training	781	0.0530678806822042
dlpfc	chrom	chr13	training	283	0.01922946252633
dlpfc	chrom	chr14	training	485	0.032955085955018
dlpfc	chrom	chr15	training	473	0.0321397023849969
dlpfc	chrom	chr16	training	662	0.0449819936128287
dlpfc	chrom	chr17	training	826	0.0561255690697832
dlpfc	chrom	chr18	training	221	0.0150166474145545
dlpfc	chrom	chr19	training	1062	0.0721614459468641
dlpfc	chrom	chr2	training	985	0.0669294013725623
dlpfc	chrom	chr20	training	399	0.0271115037032003
dlpfc	chrom	chr21	training	162	0.0110076781952843
dlpfc	chrom	chr22	training	360	0.0244615071006319
dlpfc	chrom	chr3	training	845	0.0574165930556499
dlpfc	chrom	chr4	training	558	0.0379153360059794
dlpfc	chrom	chr5	training	703	0.0477678874770673
dlpfc	chrom	chr6	training	745	0.050621729972141
dlpfc	chrom	chr7	training	685	0.0465448121220357
dlpfc	chrom	chr8	training	516	0.0350614935109057
dlpfc	chrom	chr9	training	575	0.0390704627301759
dlpfc	chrom	chrX	training	522	0.0354691852959162
dlpfc	chrom	chr1	heldout	362	0.0983695652173913
dlpfc	chrom	chr10	heldout	128	0.0347826086956521
dlpfc	chrom	chr11	heldout	217	0.0589673913043478
dlpfc	chrom	chr12	heldout	188	0.0510869565217391
dlpfc	chrom	chr13	heldout	72	0.0195652173913043
dlpfc	chrom	chr14	heldout	121	0.0328804347826086
dlpfc	chrom	chr15	heldout	112	0.0304347826086956
dlpfc	chrom	chr16	heldout	150	0.0407608695652173
dlpfc	chrom	chr17	heldout	238	0.0646739130434782
dlpfc	chrom	chr18	heldout	69	0.01875
dlpfc	chrom	chr19	heldout	265	0.0720108695652173
dlpfc	chrom	chr2	heldout	251	0.0682065217391304
dlpfc	chrom	chr20	heldout	92	0.025
dlpfc	chrom	chr21	heldout	40	0.0108695652173913
dlpfc	chrom	chr22	heldout	79	0.0214673913043478
dlpfc	chrom	chr3	heldout	244	0.0663043478260869
dlpfc	chrom	chr4	heldout	129	0.0350543478260869
dlpfc	chrom	chr5	heldout	166	0.0451086956521739
dlpfc	chrom	chr6	heldout	194	0.0527173913043478
dlpfc	chrom	chr7	heldout	164	0.0445652173913043
dlpfc	chrom	chr8	heldout	148	0.0402173913043478
dlpfc	chrom	chr9	heldout	135	0.0366847826086956
dlpfc	chrom	chrX	heldout	116	0.0315217391304347
nac	gene_type	IG_C_gene	training	8	0.0005435890466807
nac	gene_type	IG_C_pseudogene	training	1	6.794863083508867e-05
nac	gene_type	IG_V_gene	training	2	0.0001358972616701
nac	gene_type	TR_C_gene	training	3	0.0002038458925052
nac	gene_type	TR_V_gene	training	3	0.0002038458925052
nac	gene_type	TR_V_pseudogene	training	1	6.794863083508867e-05
nac	gene_type	lncRNA	training	1663	0.1129985730787524
nac	gene_type	protein_coding	training	13036	0.885778351566216
nac	gene_type	IG_C_gene	heldout	1	0.0002717391304347
nac	gene_type	IG_C_pseudogene	heldout	1	0.0002717391304347
nac	gene_type	IG_V_gene	heldout	1	0.0002717391304347
nac	gene_type	TR_C_gene	heldout	3	0.0008152173913043
nac	gene_type	TR_V_gene	heldout	2	0.0005434782608695
nac	gene_type	TR_V_pseudogene	heldout	0	0.0
nac	gene_type	lncRNA	heldout	398	0.1081521739130434
nac	gene_type	protein_coding	heldout	3274	0.8896739130434783
nac	chrom	chr1	training	1486	0.1009716654209417
nac	chrom	chr10	training	571	0.0387986682068356
nac	chrom	chr11	training	812	0.055174288238092
nac	chrom	chr12	training	781	0.0530678806822042
nac	chrom	chr13	training	283	0.01922946252633
nac	chrom	chr14	training	485	0.032955085955018
nac	chrom	chr15	training	473	0.0321397023849969
nac	chrom	chr16	training	662	0.0449819936128287
nac	chrom	chr17	training	826	0.0561255690697832
nac	chrom	chr18	training	221	0.0150166474145545
nac	chrom	chr19	training	1062	0.0721614459468641
nac	chrom	chr2	training	985	0.0669294013725623
nac	chrom	chr20	training	399	0.0271115037032003
nac	chrom	chr21	training	162	0.0110076781952843
nac	chrom	chr22	training	360	0.0244615071006319
nac	chrom	chr3	training	845	0.0574165930556499
nac	chrom	chr4	training	558	0.0379153360059794
nac	chrom	chr5	training	703	0.0477678874770673
nac	chrom	chr6	training	745	0.050621729972141
nac	chrom	chr7	training	685	0.0465448121220357
nac	chrom	chr8	training	516	0.0350614935109057
nac	chrom	chr9	training	575	0.0390704627301759
nac	chrom	chrX	training	522	0.0354691852959162
nac	chrom	chr1	heldout	362	0.0983695652173913
nac	chrom	chr10	heldout	128	0.0347826086956521
nac	chrom	chr11	heldout	217	0.0589673913043478
nac	chrom	chr12	heldout	188	0.0510869565217391
nac	chrom	chr13	heldout	72	0.0195652173913043
nac	chrom	chr14	heldout	121	0.0328804347826086
nac	chrom	chr15	heldout	112	0.0304347826086956
nac	chrom	chr16	heldout	150	0.0407608695652173
nac	chrom	chr17	heldout	238	0.0646739130434782
nac	chrom	chr18	heldout	69	0.01875
nac	chrom	chr19	heldout	265	0.0720108695652173
nac	chrom	chr2	heldout	251	0.0682065217391304
nac	chrom	chr20	heldout	92	0.025
nac	chrom	chr21	heldout	40	0.0108695652173913
nac	chrom	chr22	heldout	79	0.0214673913043478
nac	chrom	chr3	heldout	244	0.0663043478260869
nac	chrom	chr4	heldout	129	0.0350543478260869
nac	chrom	chr5	heldout	166	0.0451086956521739
nac	chrom	chr6	heldout	194	0.0527173913043478
nac	chrom	chr7	heldout	164	0.0445652173913043
nac	chrom	chr8	heldout	148	0.0402173913043478
nac	chrom	chr9	heldout	135	0.0366847826086956
nac	chrom	chrX	heldout	116	0.0315217391304347
her2st	gene_type	IG_C_gene	training	8	0.0006284367635506
her2st	gene_type	IG_V_gene	training	2	0.0001571091908876
her2st	gene_type	TR_C_gene	training	3	0.0002356637863315
her2st	gene_type	TR_V_gene	training	1	7.855459544383346e-05
her2st	gene_type	lncRNA	training	9	0.0007069913589945
her2st	gene_type	protein_coding	training	12707	0.9981932443047918
her2st	gene_type	IG_C_gene	heldout	1	0.0003140703517587
her2st	gene_type	IG_V_gene	heldout	0	0.0
her2st	gene_type	TR_C_gene	heldout	3	0.0009422110552763
her2st	gene_type	TR_V_gene	heldout	2	0.0006281407035175
her2st	gene_type	lncRNA	heldout	3	0.0009422110552763
her2st	gene_type	protein_coding	heldout	3175	0.9971733668341708
her2st	chrom	chr1	training	1316	0.1033778476040848
her2st	chrom	chr10	training	490	0.0384917517674784
her2st	chrom	chr11	training	737	0.0578947368421052
her2st	chrom	chr12	training	691	0.0542812254516889
her2st	chrom	chr13	training	225	0.0176747839748625
her2st	chrom	chr14	training	400	0.0314218381775333
her2st	chrom	chr15	training	400	0.0314218381775333
her2st	chrom	chr16	training	575	0.0451688923802042
her2st	chrom	chr17	training	733	0.0575805184603299
her2st	chrom	chr18	training	179	0.0140612725844461
her2st	chrom	chr19	training	966	0.0758837391987431
her2st	chrom	chr2	training	837	0.0657501963864886
her2st	chrom	chr20	training	346	0.0271798900235663
her2st	chrom	chr21	training	113	0.0088766692851531
her2st	chrom	chr22	training	309	0.0242733699921445
her2st	chrom	chr3	training	691	0.0542812254516889
her2st	chrom	chr4	training	487	0.0382560879811468
her2st	chrom	chr5	training	604	0.0474469756480754
her2st	chrom	chr6	training	639	0.0501963864886095
her2st	chrom	chr7	training	605	0.0475255302435192
her2st	chrom	chr8	training	429	0.0336999214454045
her2st	chrom	chr9	training	499	0.0391987431264728
her2st	chrom	chrX	training	459	0.0360565593087195
her2st	chrom	chr1	heldout	328	0.1030150753768844
her2st	chrom	chr10	heldout	118	0.0370603015075376
her2st	chrom	chr11	heldout	192	0.0603015075376884
her2st	chrom	chr12	heldout	169	0.0530778894472361
her2st	chrom	chr13	heldout	50	0.0157035175879396
her2st	chrom	chr14	heldout	101	0.0317211055276381
her2st	chrom	chr15	heldout	89	0.0279522613065326
her2st	chrom	chr16	heldout	131	0.041143216080402
her2st	chrom	chr17	heldout	210	0.0659547738693467
her2st	chrom	chr18	heldout	54	0.0169597989949748
her2st	chrom	chr19	heldout	232	0.0728643216080402
her2st	chrom	chr2	heldout	230	0.0722361809045226
her2st	chrom	chr20	heldout	80	0.0251256281407035
her2st	chrom	chr21	heldout	27	0.0084798994974874
her2st	chrom	chr22	heldout	68	0.0213567839195979
her2st	chrom	chr3	heldout	209	0.0656407035175879
her2st	chrom	chr4	heldout	115	0.0361180904522613
her2st	chrom	chr5	heldout	137	0.0430276381909547
her2st	chrom	chr6	heldout	168	0.0527638190954773
her2st	chrom	chr7	heldout	142	0.0445979899497487
her2st	chrom	chr8	heldout	121	0.038002512562814
her2st	chrom	chr9	heldout	112	0.0351758793969849
her2st	chrom	chrX	heldout	101	0.0317211055276381
