## Supplementary material for "Pretrained gene representations transfer mean expression more broadly than spatial patterns in virtual spatial transcriptomics": Source Data: supp_stage3_partition_balance_categorical_distance.tsv

cohort	feature	total_variation_distance	maximum_absolute_proportion_difference
hippocampus_donor_disjoint	gene_type	0.00518619771279	0.0048463991657089
hippocampus_donor_disjoint	chrom	0.0338269887530244	0.008887754770437
dlpfc	gene_type	0.00518619771279	0.0048463991657089
dlpfc	chrom	0.0338269887530244	0.008887754770437
nac	gene_type	0.00518619771279	0.0048463991657089
nac	chrom	0.0338269887530244	0.008887754770437
her2st	gene_type	0.0014913530733004	0.0010198774706209
her2st	chrom	0.0386943061734438	0.011359478065899
