## Supplementary material for "Pretrained gene representations transfer mean expression more broadly than spatial patterns in virtual spatial transcriptomics": Source Data: supp_stage3_partition_balance_numeric.tsv

cohort	feature	assignment	n_genes	mean	standard_deviation	q05	median	q95	heldout_minus_training_standardized_difference
hippocampus_donor_disjoint	training_mean_log_expression	training	14717	0.4074401023851567	0.7427850469302392	0.0003079306461372	0.150392896653811	1.6646396100717908	0.0012622177005924
hippocampus_donor_disjoint	training_mean_log_expression	heldout	3680	0.4083909634227901	0.7637208953761969	0.0002930252749886	0.1507025915694735	1.5954255766228396	0.0012622177005924
hippocampus_donor_disjoint	training_spot_std	training	14717	1.05268118449225	0.8253137203050068	0.0421077675307829	0.9191648050392388	2.696359456656038	-0.0047476443276257
hippocampus_donor_disjoint	training_spot_std	heldout	3680	1.0487761452273223	0.8197196549165633	0.0409186384053589	0.9218730537421248	2.6476942652568605	-0.0047476443276257
hippocampus_donor_disjoint	log_gene_length	training	14717	10.256412433989189	1.419070293235622	7.858099503137329	10.284284214428578	12.561190666433252	0.0213846706429165
hippocampus_donor_disjoint	log_gene_length	heldout	3680	10.286514757793771	1.3961544139528117	7.902004341617268	10.356758172361909	12.529310447507088	0.0213846706429165
hippocampus_donor_disjoint	window_gc_fraction	training	14717	0.4478496260737933	0.0519504509262697	0.3746158599853516	0.441650390625	0.539239501953125	-0.0068031201339066
hippocampus_donor_disjoint	window_gc_fraction	heldout	3680	0.4474939378508601	0.052613649644935	0.3730154991149902	0.441319465637207	0.5425801277160645	-0.0068031201339066
hippocampus_donor_disjoint	standardized_pretrained_vector_norm	training	14717	41.74063859877237	13.331639173024442	25.13158416748047	39.4195556640625	65.47369689941405	0.0107554426873793
hippocampus_donor_disjoint	standardized_pretrained_vector_norm	heldout	3680	41.884362024327984	13.393998904132127	25.339120292663576	39.584171295166016	65.70951728820799	0.0107554426873793
dlpfc	training_mean_log_expression	training	14717	0.5621818633330969	0.9109539722071672	0.0004273616604302	0.2101750295043581	2.3344289963536307	-0.0070671198998376
dlpfc	training_mean_log_expression	heldout	3680	0.5557616380041732	0.9059675578688192	0.0003504876583455	0.2083266836521526	2.2940005942049257	-0.0070671198998376
dlpfc	training_spot_std	training	14717	1.1716264540850432	0.8865337133828353	0.0484910482397012	1.054923159198054	2.82460509968008	-0.0072489387037428
dlpfc	training_spot_std	heldout	3680	1.1652201902886885	0.8809614253945749	0.0437269469795978	1.0491125012010911	2.804358971158876	-0.0072489387037428
dlpfc	log_gene_length	training	14717	10.256412433989189	1.419070293235622	7.858099503137329	10.284284214428578	12.561190666433252	0.0213846706429165
dlpfc	log_gene_length	heldout	3680	10.286514757793771	1.3961544139528117	7.902004341617268	10.356758172361909	12.529310447507088	0.0213846706429165
dlpfc	window_gc_fraction	training	14717	0.4478496260737933	0.0519504509262697	0.3746158599853516	0.441650390625	0.539239501953125	-0.0068031201339066
dlpfc	window_gc_fraction	heldout	3680	0.4474939378508601	0.052613649644935	0.3730154991149902	0.441319465637207	0.5425801277160645	-0.0068031201339066
dlpfc	standardized_pretrained_vector_norm	training	14717	41.74063859877237	13.331639173024442	25.13158416748047	39.4195556640625	65.47369689941405	0.0107554426873793
dlpfc	standardized_pretrained_vector_norm	heldout	3680	41.884362024327984	13.393998904132127	25.339120292663576	39.584171295166016	65.70951728820799	0.0107554426873793
nac	training_mean_log_expression	training	14717	0.6507287038657767	1.0038909572296415	0.0004592670777099	0.2778731487244462	2.606715980023942	-0.0007705175285584
nac	training_mean_log_expression	heldout	3680	0.6499526498198698	1.0104692072189203	0.0004149486376746	0.2674872850061993	2.591870156241778	-0.0007705175285584
nac	training_spot_std	training	14717	1.269964083134886	0.907615856405608	0.0504076482039082	1.213575581977696	2.86435606872058	-0.0064513042410487
nac	training_spot_std	heldout	3680	1.26410306490258	0.90938586369107	0.0483747007885416	1.192733737609476	2.870218505794381	-0.0064513042410487
nac	log_gene_length	training	14717	10.256412433989189	1.419070293235622	7.858099503137329	10.284284214428578	12.561190666433252	0.0213846706429153
nac	log_gene_length	heldout	3680	10.286514757793771	1.3961544139528117	7.902004341617268	10.356758172361909	12.529310447507088	0.0213846706429153
nac	window_gc_fraction	training	14717	0.4478496260737934	0.0519504509262697	0.3746158599853516	0.441650390625	0.539239501953125	-0.0068031201339076
nac	window_gc_fraction	heldout	3680	0.4474939378508601	0.052613649644935	0.3730154991149902	0.441319465637207	0.5425801277160645	-0.0068031201339076
nac	standardized_pretrained_vector_norm	training	14717	41.740636705679925	13.33163833418168	25.13158264160156	39.419551849365234	65.47369232177732	0.0107554314791437
nac	standardized_pretrained_vector_norm	heldout	3680	41.88435996926349	13.393997476091478	25.339120292663576	39.58416938781738	65.70951614379881	0.0107554314791437
her2st	training_mean_log_expression	training	12730	0.8146369887035675	1.0436868063747258	0.003782672427882	0.4487805325199659	2.9569726529899607	-0.0031627517692394
her2st	training_mean_log_expression	heldout	3184	0.8113496333534074	1.035089827586942	0.0038697683521123	0.4376673011892981	2.96012719473004	-0.0031627517692394
her2st	training_spot_std	training	12730	1.4384477155685182	0.8751581952444578	0.1400527045391014	1.4406066377865403	2.868826148901376	0.0033486947843304
her2st	training_spot_std	heldout	3184	1.4413718864719702	0.8712916458413172	0.1437598825652767	1.42878715947338	2.868196195321888	0.0033486947843304
her2st	log_gene_length	training	12730	10.362192597175651	1.3449244469964732	8.121851393649239	10.361576731316326	12.5775115976993	0.0389035106577439
her2st	log_gene_length	heldout	3184	10.413982250805816	1.3174001217789155	8.221974478038636	10.46185935425242	12.55267886796048	0.0389035106577439
her2st	window_gc_fraction	training	12730	0.4490568211885985	0.0520607270019847	0.3750136375427245	0.4435548782348633	0.5404332160949705	-0.01241396464429
her2st	window_gc_fraction	heldout	3184	0.4484070496425311	0.0526217389004662	0.3731311798095703	0.4424629211425781	0.5423826217651367	-0.01241396464429
her2st	standardized_pretrained_vector_norm	training	12730	41.49824920258743	14.068118909189192	24.336185359954836	38.59405326843262	68.6338970184326	0.0140474997612884
her2st	standardized_pretrained_vector_norm	heldout	3184	41.69724201377313	14.262633818705186	24.502601051330565	38.82766914367676	68.43342475891113	0.0140474997612884
