## Supplementary material for "Pretrained gene representations transfer mean expression more broadly than spatial patterns in virtual spatial transcriptomics": Source Data: supp_table_2_fitted_absolute_summary.tsv

variant	variant_number	variant_label	endpoint	endpoint_label	cohort	mean	standard_deviation	minimum	maximum	n_runs
uni2h	1	Morphology	gene_pcc	Mean within-gene PCC	Hippocampus	0.09541628087534333	0.0019401507539383413	0.093189326977273	0.0967411631221114	3
uni2h	1	Morphology	gene_pcc	Mean within-gene PCC	DLPFC	0.08168743017793527	0.006692196854840361	0.0770646713427806	0.0893614651231346	3
uni2h	1	Morphology	gene_pcc	Mean within-gene PCC	NAc	0.07457138346161443	0.0014116404318907936	0.0729556314107346	0.0755656399890041	3
uni2h	1	Morphology	gene_pcc	Mean within-gene PCC	HER2ST	0.08504739468241063	0.004313179611642307	0.0819599506373638	0.0899755347219372	3
uni2h	1	Morphology	top50_pcc	Top-50 PCC	Hippocampus	0.2735598116390077	0.01426581575559013	0.2571091456967416	0.2825235155971233	3
uni2h	1	Morphology	top50_pcc	Top-50 PCC	DLPFC	0.2500194309980479	0.016439362166170157	0.2352808356717024	0.2677488919941598	3
uni2h	1	Morphology	top50_pcc	Top-50 PCC	NAc	0.22130542931213584	0.006979553348658712	0.2162986202417273	0.2292781173603909	3
uni2h	1	Morphology	top50_pcc	Top-50 PCC	HER2ST	0.15821664767652913	0.008654788475822336	0.1489928020537598	0.1661596164958093	3
uni2h	1	Morphology	pooled_pcc	Full-matrix PCC	Hippocampus	0.45659383386744423	0.009348694959926046	0.4486045819738509	0.4668755090497156	3
uni2h	1	Morphology	pooled_pcc	Full-matrix PCC	DLPFC	0.4834381808781274	0.007182465781472306	0.4751871022631913	0.4882900747612874	3
uni2h	1	Morphology	pooled_pcc	Full-matrix PCC	NAc	0.42539399737057476	0.018510671041637474	0.4057027238622349	0.4424393044732072	3
uni2h	1	Morphology	pooled_pcc	Full-matrix PCC	HER2ST	0.3672022018379916	0.020630081713578184	0.3445137493873475	0.3848333880246192	3
uni2h	1	Morphology	mse	Overall MSE	Hippocampus	2.2093156307886264	0.06975164026929859	2.140418005123255	2.2798910156080563	3
uni2h	1	Morphology	mse	Overall MSE	DLPFC	2.914170433323392	0.2354387314060131	2.645209339659134	3.082948849145699	3
uni2h	1	Morphology	mse	Overall MSE	NAc	2.586596570319786	0.12114270148447091	2.4642604796646745	2.706509528749447	3
uni2h	1	Morphology	mse	Overall MSE	HER2ST	2.296094798300309	0.049409737168556074	2.2597785580845704	2.3523602687426	3
uni2h_gnn	2	Morphology + neighbourhood	gene_pcc	Mean within-gene PCC	Hippocampus	0.10460115793077711	0.004598269448408428	0.1000789809490585	0.1092719182726728	3
uni2h_gnn	2	Morphology + neighbourhood	gene_pcc	Mean within-gene PCC	DLPFC	0.08775945985098958	0.009726321972593521	0.0816707476988753	0.0989767607672544	3
uni2h_gnn	2	Morphology + neighbourhood	gene_pcc	Mean within-gene PCC	NAc	0.074243461609329	0.0029880019380312357	0.0722208920569323	0.0776755034749452	3
uni2h_gnn	2	Morphology + neighbourhood	gene_pcc	Mean within-gene PCC	HER2ST	0.07919190911166844	0.006747354852031606	0.0732451131029447	0.0865246087140165	3
uni2h_gnn	2	Morphology + neighbourhood	top50_pcc	Top-50 PCC	Hippocampus	0.3063820178169636	0.03335926092034791	0.2681246548257663	0.3293992622697066	3
uni2h_gnn	2	Morphology + neighbourhood	top50_pcc	Top-50 PCC	DLPFC	0.26949261948883074	0.018390429669886733	0.2521755566559241	0.2887952762603296	3
uni2h_gnn	2	Morphology + neighbourhood	top50_pcc	Top-50 PCC	NAc	0.21087681461587948	0.01383869967136939	0.1977548066856035	0.2253352415469406	3
uni2h_gnn	2	Morphology + neighbourhood	top50_pcc	Top-50 PCC	HER2ST	0.13984772737236156	0.022887225564087878	0.1135063706560603	0.1548690242162799	3
uni2h_gnn	2	Morphology + neighbourhood	pooled_pcc	Full-matrix PCC	Hippocampus	0.46053323535124663	0.0045102202516996495	0.4558950979015018	0.4649036079216762	3
uni2h_gnn	2	Morphology + neighbourhood	pooled_pcc	Full-matrix PCC	DLPFC	0.4921688174849414	0.009131940525731137	0.481945732345407	0.4995183804830926	3
uni2h_gnn	2	Morphology + neighbourhood	pooled_pcc	Full-matrix PCC	NAc	0.4272769001758551	0.02208547147917012	0.4102162095338145	0.4522227161440935	3
uni2h_gnn	2	Morphology + neighbourhood	pooled_pcc	Full-matrix PCC	HER2ST	0.3753395674163969	0.019015730375652427	0.353572174755652	0.3887199544132759	3
uni2h_gnn	2	Morphology + neighbourhood	mse	Overall MSE	Hippocampus	2.142435875098045	0.04651996263373932	2.090066764166476	2.178974854189617	3
uni2h_gnn	2	Morphology + neighbourhood	mse	Overall MSE	DLPFC	2.7722671688007625	0.2768197897416309	2.600806748816112	3.091621412823442	3
uni2h_gnn	2	Morphology + neighbourhood	mse	Overall MSE	NAc	2.5647892264735597	0.11515341935185561	2.447240838791354	2.677388065259239	3
uni2h_gnn	2	Morphology + neighbourhood	mse	Overall MSE	HER2ST	2.3457382828254203	0.13997893175631068	2.2643635930300268	2.507370744330467	3
gene_mean_uni2h_residual	3	Mean-informed morphology	gene_pcc	Mean within-gene PCC	Hippocampus	0.09629279044798629	0.0017855471086990538	0.095186523188216	0.0983526782183515	3
gene_mean_uni2h_residual	3	Mean-informed morphology	gene_pcc	Mean within-gene PCC	DLPFC	0.07445824587363366	0.012052312011270917	0.0615423722263622	0.0854043204806729	3
gene_mean_uni2h_residual	3	Mean-informed morphology	gene_pcc	Mean within-gene PCC	NAc	0.07011226464069177	0.009117820756990757	0.0599613099995303	0.0776070900679788	3
gene_mean_uni2h_residual	3	Mean-informed morphology	gene_pcc	Mean within-gene PCC	HER2ST	0.07569888913358942	0.0006288795693169534	0.0750354622152945	0.0762863134758951	3
gene_mean_uni2h_residual	3	Mean-informed morphology	top50_pcc	Top-50 PCC	Hippocampus	0.2786092696174973	0.00925412104040106	0.2680216571292946	0.2851543162781988	3
gene_mean_uni2h_residual	3	Mean-informed morphology	top50_pcc	Top-50 PCC	DLPFC	0.25210509069764925	0.025588493646735253	0.2266648535588585	0.277839307693389	3
gene_mean_uni2h_residual	3	Mean-informed morphology	top50_pcc	Top-50 PCC	NAc	0.22802178377805637	0.03115098011247683	0.1922174189655291	0.2489104619982333	3
gene_mean_uni2h_residual	3	Mean-informed morphology	top50_pcc	Top-50 PCC	HER2ST	0.14165661450498232	0.02046605451736115	0.1270304012411593	0.1650450065675938	3
gene_mean_uni2h_residual	3	Mean-informed morphology	pooled_pcc	Full-matrix PCC	Hippocampus	0.4796457555261732	0.006385372089693508	0.4740132727273856	0.4865825951667036	3
gene_mean_uni2h_residual	3	Mean-informed morphology	pooled_pcc	Full-matrix PCC	DLPFC	0.50919579595655	0.00867726767976933	0.501379138489428	0.5185327408966256	3
gene_mean_uni2h_residual	3	Mean-informed morphology	pooled_pcc	Full-matrix PCC	NAc	0.49647815304177795	0.006175355390812472	0.4893870501713574	0.5006734807951716	3
gene_mean_uni2h_residual	3	Mean-informed morphology	pooled_pcc	Full-matrix PCC	HER2ST	0.43026192700083926	0.0018912376637679309	0.429020732626936	0.4324385952965445	3
gene_mean_uni2h_residual	3	Mean-informed morphology	mse	Overall MSE	Hippocampus	1.9852169550582495	0.031427177608145125	1.9506809836416223	2.0121346817551253	3
gene_mean_uni2h_residual	3	Mean-informed morphology	mse	Overall MSE	DLPFC	2.5038777992301715	0.04563859855086105	2.456148143847952	2.5470892461481016	3
gene_mean_uni2h_residual	3	Mean-informed morphology	mse	Overall MSE	NAc	2.2151662864856068	0.0355340550006194	2.184367491697938	2.254044285722552	3
gene_mean_uni2h_residual	3	Mean-informed morphology	mse	Overall MSE	HER2ST	2.262920216976822	0.022501435631468624	2.237081412325438	2.278202189114779	3
gene_mean_uni2h_gnn	4	Mean-informed + neighbourhood	gene_pcc	Mean within-gene PCC	Hippocampus	0.1067858132361572	0.0028646142001237346	0.1035481793524378	0.1089914092180265	3
gene_mean_uni2h_gnn	4	Mean-informed + neighbourhood	gene_pcc	Mean within-gene PCC	DLPFC	0.08544756371188271	0.008402406663246546	0.0757532276709494	0.0906343260177344	3
gene_mean_uni2h_gnn	4	Mean-informed + neighbourhood	gene_pcc	Mean within-gene PCC	NAc	0.0758421491379791	0.002963605304523026	0.0728449772654565	0.0787710067183404	3
gene_mean_uni2h_gnn	4	Mean-informed + neighbourhood	gene_pcc	Mean within-gene PCC	HER2ST	0.07863002380170149	0.0016861027330741583	0.0770399498873137	0.0803980413016442	3
gene_mean_uni2h_gnn	4	Mean-informed + neighbourhood	top50_pcc	Top-50 PCC	Hippocampus	0.3300289918277554	0.0035160596556946975	0.3260025623077516	0.3324933988890383	3
gene_mean_uni2h_gnn	4	Mean-informed + neighbourhood	top50_pcc	Top-50 PCC	DLPFC	0.29377602927315744	0.020557391536238697	0.2700619646733562	0.3065488682620267	3
gene_mean_uni2h_gnn	4	Mean-informed + neighbourhood	top50_pcc	Top-50 PCC	NAc	0.25114008364735346	0.007123928833076455	0.2432993343912193	0.2572150696894722	3
gene_mean_uni2h_gnn	4	Mean-informed + neighbourhood	top50_pcc	Top-50 PCC	HER2ST	0.16133719746011013	0.03164133810729048	0.1395204794280012	0.1976266003465507	3
gene_mean_uni2h_gnn	4	Mean-informed + neighbourhood	pooled_pcc	Full-matrix PCC	Hippocampus	0.4831224494507915	0.0039940018790276454	0.4787805291452916	0.4866398296922182	3
gene_mean_uni2h_gnn	4	Mean-informed + neighbourhood	pooled_pcc	Full-matrix PCC	DLPFC	0.5140101363311936	0.005517641594831454	0.5100343809558175	0.5203095561635661	3
gene_mean_uni2h_gnn	4	Mean-informed + neighbourhood	pooled_pcc	Full-matrix PCC	NAc	0.4919504406061806	0.010187271295220523	0.480187797949492	0.4979350805713288	3
gene_mean_uni2h_gnn	4	Mean-informed + neighbourhood	pooled_pcc	Full-matrix PCC	HER2ST	0.4354208040926884	0.006995833872427125	0.4278138706209733	0.441578546500228	3
gene_mean_uni2h_gnn	4	Mean-informed + neighbourhood	mse	Overall MSE	Hippocampus	1.9765510596313483	0.015588309368471484	1.961115869827448	1.992288104374488	3
gene_mean_uni2h_gnn	4	Mean-informed + neighbourhood	mse	Overall MSE	DLPFC	2.4691803276468614	0.017890190214566573	2.4516088303378893	2.4873730294560072	3
gene_mean_uni2h_gnn	4	Mean-informed + neighbourhood	mse	Overall MSE	NAc	2.2568445561798796	0.06744481115150275	2.214572212185379	2.334625138767848	3
gene_mean_uni2h_gnn	4	Mean-informed + neighbourhood	mse	Overall MSE	HER2ST	2.2039090003694866	0.08978277375550481	2.141580162753385	2.306817990151942	3
decima_prior_only	5	Gene-vector-only	gene_pcc	Mean within-gene PCC	Hippocampus	0.0	0.0	0.0	0.0	3
decima_prior_only	5	Gene-vector-only	gene_pcc	Mean within-gene PCC	DLPFC	0.0	0.0	0.0	0.0	3
decima_prior_only	5	Gene-vector-only	gene_pcc	Mean within-gene PCC	NAc	0.0	0.0	0.0	0.0	3
decima_prior_only	5	Gene-vector-only	gene_pcc	Mean within-gene PCC	HER2ST	0.0	0.0	0.0	0.0	3
decima_prior_only	5	Gene-vector-only	top50_pcc	Top-50 PCC	Hippocampus	0.0	0.0	0.0	0.0	3
decima_prior_only	5	Gene-vector-only	top50_pcc	Top-50 PCC	DLPFC	0.0	0.0	0.0	0.0	3
decima_prior_only	5	Gene-vector-only	top50_pcc	Top-50 PCC	NAc	0.0	0.0	0.0	0.0	3
decima_prior_only	5	Gene-vector-only	top50_pcc	Top-50 PCC	HER2ST	0.0	0.0	0.0	0.0	3
decima_prior_only	5	Gene-vector-only	pooled_pcc	Full-matrix PCC	Hippocampus	0.2626358604083741	0.010391560930060191	0.25331619189786	0.2738411031843999	3
decima_prior_only	5	Gene-vector-only	pooled_pcc	Full-matrix PCC	DLPFC	0.2952518095973136	0.032946173532153546	0.2576068930555186	0.3188277449462814	3
decima_prior_only	5	Gene-vector-only	pooled_pcc	Full-matrix PCC	NAc	0.2615731254444607	0.0192713827583869	0.2449010971656485	0.282673104415498	3
decima_prior_only	5	Gene-vector-only	pooled_pcc	Full-matrix PCC	HER2ST	0.1379152405166831	0.07472547324330374	0.0522099569665371	0.1894194503650887	3
decima_prior_only	5	Gene-vector-only	mse	Overall MSE	Hippocampus	2.397422516699166	0.0544977421084937	2.342889277052287	2.451884691768563	3
decima_prior_only	5	Gene-vector-only	mse	Overall MSE	DLPFC	3.0559004260281175	0.08998821505282528	2.966939993681162	3.1468823621254387	3
decima_prior_only	5	Gene-vector-only	mse	Overall MSE	NAc	2.777037584740475	0.06378589734252701	2.738498987194648	2.8506642480024067	3
decima_prior_only	5	Gene-vector-only	mse	Overall MSE	HER2ST	2.924271294237283	0.5720508348960641	2.524878539952805	3.579605936425466	3
decima_film_no_graph	6	Sequence-conditioned morphology	gene_pcc	Mean within-gene PCC	Hippocampus	0.09890680066318003	0.005206859178679547	0.092894511809919	0.1019388210499736	3
decima_film_no_graph	6	Sequence-conditioned morphology	gene_pcc	Mean within-gene PCC	DLPFC	0.06704329795722082	0.007310805523376313	0.0587112889513253	0.0723845032280744	3
decima_film_no_graph	6	Sequence-conditioned morphology	gene_pcc	Mean within-gene PCC	NAc	0.0757092007741066	0.0011727069399613248	0.0749583897809035	0.0770605436182861	3
decima_film_no_graph	6	Sequence-conditioned morphology	gene_pcc	Mean within-gene PCC	HER2ST	0.0986293244561735	0.005381345372871977	0.0940483317750093	0.1045557192501603	3
decima_film_no_graph	6	Sequence-conditioned morphology	top50_pcc	Top-50 PCC	Hippocampus	0.21888962814282775	0.02233815188594108	0.1931063589502133	0.2324218109303406	3
decima_film_no_graph	6	Sequence-conditioned morphology	top50_pcc	Top-50 PCC	DLPFC	0.19482285061483165	0.021428886061991323	0.172037264758625	0.2145708793714369	3
decima_film_no_graph	6	Sequence-conditioned morphology	top50_pcc	Top-50 PCC	NAc	0.18986753269808665	0.0030845040778711033	0.1871524322021426	0.1932214139254047	3
decima_film_no_graph	6	Sequence-conditioned morphology	top50_pcc	Top-50 PCC	HER2ST	0.17647454305487523	0.020987458159213948	0.1570927009894952	0.1987643350131385	3
decima_film_no_graph	6	Sequence-conditioned morphology	pooled_pcc	Full-matrix PCC	Hippocampus	0.3950177632965961	0.016763430550622717	0.3809610827768122	0.4135708553281791	3
decima_film_no_graph	6	Sequence-conditioned morphology	pooled_pcc	Full-matrix PCC	DLPFC	0.4148662251513859	0.021466245564021685	0.392274752542017	0.4349947822184306	3
decima_film_no_graph	6	Sequence-conditioned morphology	pooled_pcc	Full-matrix PCC	NAc	0.3871443469251441	0.02533768644392757	0.3589932454555615	0.4081217067610146	3
decima_film_no_graph	6	Sequence-conditioned morphology	pooled_pcc	Full-matrix PCC	HER2ST	0.3317226643145648	0.03271440007919028	0.2975414677876211	0.3627404419597766	3
decima_film_no_graph	6	Sequence-conditioned morphology	mse	Overall MSE	Hippocampus	2.2459996154496533	0.10526395771669725	2.124461551829649	2.3081379948442566	3
decima_film_no_graph	6	Sequence-conditioned morphology	mse	Overall MSE	DLPFC	3.7660644975091606	0.35854443714949086	3.371515198496538	4.07197731432941	3
decima_film_no_graph	6	Sequence-conditioned morphology	mse	Overall MSE	NAc	2.9879093621431907	0.7905193197317115	2.4420941292909566	3.8944454924155	3
decima_film_no_graph	6	Sequence-conditioned morphology	mse	Overall MSE	HER2ST	2.4539130223267738	0.038429251570592224	2.41928598423013	2.4952584691122968	3
decima_film_gnn	7	Sequence-conditioned + neighbourhood	gene_pcc	Mean within-gene PCC	Hippocampus	0.11119508001633781	0.003445577219153782	0.1073597444386672	0.114029073690512	3
decima_film_gnn	7	Sequence-conditioned + neighbourhood	gene_pcc	Mean within-gene PCC	DLPFC	0.08276249503192516	0.006759864458492278	0.0782231661662048	0.0905313991925855	3
decima_film_gnn	7	Sequence-conditioned + neighbourhood	gene_pcc	Mean within-gene PCC	NAc	0.07677884666585327	0.006209370903155157	0.0696156794892558	0.0806307338113565	3
decima_film_gnn	7	Sequence-conditioned + neighbourhood	gene_pcc	Mean within-gene PCC	HER2ST	0.09821594729521956	0.004136398780844921	0.0937708839255139	0.1019520355874218	3
decima_film_gnn	7	Sequence-conditioned + neighbourhood	top50_pcc	Top-50 PCC	Hippocampus	0.27450202201590856	0.00784942551599388	0.2658510798478122	0.2811693685523079	3
decima_film_gnn	7	Sequence-conditioned + neighbourhood	top50_pcc	Top-50 PCC	DLPFC	0.23653020404820987	0.008698464716534944	0.2285192845535681	0.2457827739585233	3
decima_film_gnn	7	Sequence-conditioned + neighbourhood	top50_pcc	Top-50 PCC	NAc	0.18813311841459238	0.01963060227174387	0.1655076470258106	0.2006402488837366	3
decima_film_gnn	7	Sequence-conditioned + neighbourhood	top50_pcc	Top-50 PCC	HER2ST	0.17485809884020528	0.009162605884998622	0.1695281235155347	0.1854380640061481	3
decima_film_gnn	7	Sequence-conditioned + neighbourhood	pooled_pcc	Full-matrix PCC	Hippocampus	0.39965273028045445	0.016646384366047057	0.3837949480677719	0.4169890742797696	3
decima_film_gnn	7	Sequence-conditioned + neighbourhood	pooled_pcc	Full-matrix PCC	DLPFC	0.40652861431786685	0.024325621750905642	0.3813168027449795	0.4298587586077219	3
decima_film_gnn	7	Sequence-conditioned + neighbourhood	pooled_pcc	Full-matrix PCC	NAc	0.39588965500714685	0.018052282031891704	0.3757857302482401	0.4107122613185157	3
decima_film_gnn	7	Sequence-conditioned + neighbourhood	pooled_pcc	Full-matrix PCC	HER2ST	0.3504287815222094	0.009399979270583437	0.3405327408745175	0.3592382646403628	3
decima_film_gnn	7	Sequence-conditioned + neighbourhood	mse	Overall MSE	Hippocampus	2.5927160537141885	0.5056887268972896	2.112503884984709	3.120516929940197	3
decima_film_gnn	7	Sequence-conditioned + neighbourhood	mse	Overall MSE	DLPFC	3.30191246064812	0.5821379166829942	2.829876230233613	3.952383108628505	3
decima_film_gnn	7	Sequence-conditioned + neighbourhood	mse	Overall MSE	NAc	3.3532417115586433	0.7817145357314821	2.4552753415860256	3.881722784394482	3
decima_film_gnn	7	Sequence-conditioned + neighbourhood	mse	Overall MSE	HER2ST	2.337945230540041	0.01787694308940441	2.327320483832333	2.3585847419917134	3
gene_mean_decima_film_gnn	8	Full model	gene_pcc	Mean within-gene PCC	Hippocampus	0.10633783477579888	0.010939926745408024	0.0940639977857226	0.115062549891646	3
gene_mean_decima_film_gnn	8	Full model	gene_pcc	Mean within-gene PCC	DLPFC	0.08098874714425609	0.010396790497004541	0.0696736668681851	0.0901204737191651	3
gene_mean_decima_film_gnn	8	Full model	gene_pcc	Mean within-gene PCC	NAc	0.07711431120443926	0.0014452160705325692	0.0755221320552413	0.0783432675693676	3
gene_mean_decima_film_gnn	8	Full model	gene_pcc	Mean within-gene PCC	HER2ST	0.09139063784261707	0.006511566460733176	0.0840256434210189	0.0963839136960237	3
gene_mean_decima_film_gnn	8	Full model	top50_pcc	Top-50 PCC	Hippocampus	0.2757789345512265	0.008652195788070903	0.2682726352036657	0.2852419086122992	3
gene_mean_decima_film_gnn	8	Full model	top50_pcc	Top-50 PCC	DLPFC	0.22423462784985673	0.028296355724549683	0.1919038427059165	0.2444895187128812	3
gene_mean_decima_film_gnn	8	Full model	top50_pcc	Top-50 PCC	NAc	0.18912515709703956	0.004416033380966032	0.1864959135529728	0.1942235150664437	3
gene_mean_decima_film_gnn	8	Full model	top50_pcc	Top-50 PCC	HER2ST	0.16635415740354428	0.011135432378403951	0.1540979543101497	0.1758493004638119	3
gene_mean_decima_film_gnn	8	Full model	pooled_pcc	Full-matrix PCC	Hippocampus	0.48784297543435073	0.024643978715802917	0.4605496521527756	0.5084632706424057	3
gene_mean_decima_film_gnn	8	Full model	pooled_pcc	Full-matrix PCC	DLPFC	0.5247579133110705	0.01443035455534219	0.5124853174877636	0.5406549835492972	3
gene_mean_decima_film_gnn	8	Full model	pooled_pcc	Full-matrix PCC	NAc	0.4978602732881659	0.010189567251049417	0.4887521683382544	0.5088648372877767	3
gene_mean_decima_film_gnn	8	Full model	pooled_pcc	Full-matrix PCC	HER2ST	0.44735810806859666	0.0032943617477678255	0.443703344557899	0.4500991894933176	3
gene_mean_decima_film_gnn	8	Full model	mse	Overall MSE	Hippocampus	1.9523344835995022	0.05527796172295676	1.9063628425143664	2.013668827114921	3
gene_mean_decima_film_gnn	8	Full model	mse	Overall MSE	DLPFC	2.4058767670493597	0.037286536450314996	2.3628333190311777	2.428254053733093	3
gene_mean_decima_film_gnn	8	Full model	mse	Overall MSE	NAc	2.289956054575704	0.12112386629940895	2.1575678114780352	2.395214300387748	3
gene_mean_decima_film_gnn	8	Full model	mse	Overall MSE	HER2ST	2.105874690113563	0.006059325256979137	2.0992644870995987	2.1111658265284703	3
