## Supplementary material for "Pretrained gene representations transfer mean expression more broadly than spatial patterns in virtual spatial transcriptomics": Source Data: supp_table_2_fitted_effects_summary.tsv

contrast	family	candidate_vs_control	background	endpoint	endpoint_label	cohort	mean_effect	standard_deviation	minimum_effect	maximum_effect	candidate_favouring_runs	n_runs
anchor_no_graph	Tissue-mean init.	3 vs 1	No neighbourhood	gene_pcc	Mean within-gene PCC	Hippocampus	0.0008765095726429667	0.0019733285993640474	-0.0014019931847199	0.0020343256917059	2	3
anchor_no_graph	Tissue-mean init.	3 vs 1	No neighbourhood	gene_pcc	Mean within-gene PCC	DLPFC	-0.007229184304301534	0.008702825617592242	-0.0170937818415283	-0.0006366264289146	0	3
anchor_no_graph	Tissue-mean init.	3 vs 1	No neighbourhood	gene_pcc	Mean within-gene PCC	NAc	-0.0044591188209226335	0.010045151202487355	-0.0152315689855742	0.0046514586572442	1	3
anchor_no_graph	Tissue-mean init.	3 vs 1	No neighbourhood	gene_pcc	Mean within-gene PCC	HER2ST	-0.009348505548821199	0.0038881338561053713	-0.0136892212460421	-0.0061850589277851	0	3
anchor_no_graph	Tissue-mean init.	3 vs 1	No neighbourhood	top50_pcc	Top-50 PCC	Hippocampus	0.0050494579784895995	0.005453448486157131	0.0001283198478753	0.010912511432553	3	3
anchor_no_graph	Tissue-mean init.	3 vs 1	No neighbourhood	top50_pcc	Top-50 PCC	DLPFC	0.002085659699601266	0.019706563805323155	-0.020363711769423	0.0165302751689977	2	3
anchor_no_graph	Tissue-mean init.	3 vs 1	No neighbourhood	top50_pcc	Top-50 PCC	NAc	0.006716354465920532	0.03812320163911894	-0.0370606983948617	0.032611841756506	2	3
anchor_no_graph	Tissue-mean init.	3 vs 1	No neighbourhood	top50_pcc	Top-50 PCC	HER2ST	-0.0165600331715468	0.022341926361539952	-0.0391292152546499	0.0055474820875754	1	3
anchor_no_graph	Tissue-mean init.	3 vs 1	No neighbourhood	pooled_pcc	Full-matrix PCC	Hippocampus	0.023051921658728932	0.015443848419916346	0.0071377636776699	0.0379780131928527	3	3
anchor_no_graph	Tissue-mean init.	3 vs 1	No neighbourhood	pooled_pcc	Full-matrix PCC	DLPFC	0.025757615078422464	0.0097778921197442	0.0145417728795244	0.0324884062204048	3	3
anchor_no_graph	Tissue-mean init.	3 vs 1	No neighbourhood	pooled_pcc	Full-matrix PCC	NAc	0.07108415567120309	0.013441987875721038	0.0569346236855976	0.0836843263091225	3	3
anchor_no_graph	Tissue-mean init.	3 vs 1	No neighbourhood	pooled_pcc	Full-matrix PCC	HER2ST	0.0630597251628476	0.019386913170029597	0.0476052072719253	0.0848127036916898	3	3
anchor_no_graph	Tissue-mean init.	3 vs 1	No neighbourhood	mse_reduction	Overall MSE	Hippocampus	0.22409867573037726	0.1007854023311579	0.1282833233681297	0.3292100319664339	3	3
anchor_no_graph	Tissue-mean init.	3 vs 1	No neighbourhood	mse_reduction	Overall MSE	DLPFC	0.4102926340932204	0.19896040580808566	0.189061195811182	0.5745528414512373	3	3
anchor_no_graph	Tissue-mean init.	3 vs 1	No neighbourhood	mse_reduction	Overall MSE	NAc	0.3714302838341796	0.10179635821404205	0.2571733976283448	0.4524652430268947	3	3
anchor_no_graph	Tissue-mean init.	3 vs 1	No neighbourhood	mse_reduction	Overall MSE	HER2ST	0.03317458132348617	0.041474654051396415	-0.0020566210410226	0.0788832192523489	2	3
anchor_graph	Tissue-mean init.	4 vs 2	Neighbourhood	gene_pcc	Mean within-gene PCC	Hippocampus	0.0021846553053801667	0.0048201956097131725	-0.0009043952181621	0.0077388701889488	1	3
anchor_graph	Tissue-mean init.	4 vs 2	Neighbourhood	gene_pcc	Mean within-gene PCC	DLPFC	-0.0023118961391068336	0.0084327797098855	-0.0083424347495199	0.0073242663601253	1	3
anchor_graph	Tissue-mean init.	4 vs 2	Neighbourhood	gene_pcc	Mean within-gene PCC	NAc	0.0015986875286501	0.005680127234826836	-0.0048305262094887	0.0059370174222309	2	3
anchor_graph	Tissue-mean init.	4 vs 2	Neighbourhood	gene_pcc	Mean within-gene PCC	HER2ST	-0.0005618853099669663	0.007837179459974978	-0.0094846588267027	0.0052069671132018	2	3
anchor_graph	Tissue-mean init.	4 vs 2	Neighbourhood	top50_pcc	Top-50 PCC	Hippocampus	0.0236469740107918	0.035214787826290526	-0.003396699961955	0.0634663594607101	2	3
anchor_graph	Tissue-mean init.	4 vs 2	Neighbourhood	top50_pcc	Top-50 PCC	DLPFC	0.024283409784326634	0.011195151083079632	0.0177535920016971	0.0372102293338508	3	3
anchor_graph	Tissue-mean init.	4 vs 2	Neighbourhood	top50_pcc	Top-50 PCC	NAc	0.04026326903147397	0.020921297410743448	0.0179640928442787	0.0594602630038687	3	3
anchor_graph	Tissue-mean init.	4 vs 2	Neighbourhood	top50_pcc	Top-50 PCC	HER2ST	0.02148947008774853	0.023854458392467356	-0.0043032746389659	0.0427575761302707	2	3
anchor_graph	Tissue-mean init.	4 vs 2	Neighbourhood	pooled_pcc	Full-matrix PCC	Hippocampus	0.0225892140995448	0.0034073943682342367	0.0190433815931884	0.0258388294616562	3	3
anchor_graph	Tissue-mean init.	4 vs 2	Neighbourhood	pooled_pcc	Full-matrix PCC	DLPFC	0.021841318846252202	0.0100598324630828	0.0105160004727249	0.0297407395287901	3	3
anchor_graph	Tissue-mean init.	4 vs 2	Neighbourhood	pooled_pcc	Full-matrix PCC	NAc	0.0646735404303255	0.016945155282622203	0.0457123644272353	0.0783366684480637	3	3
anchor_graph	Tissue-mean init.	4 vs 2	Neighbourhood	pooled_pcc	Full-matrix PCC	HER2ST	0.06008123667629143	0.02057890234916375	0.0440872975407103	0.083297820401212	3	3
anchor_graph	Tissue-mean init.	4 vs 2	Neighbourhood	mse_reduction	Overall MSE	Hippocampus	0.16588481546669687	0.04539405223541794	0.1138175594743668	0.1971501371105948	3	3
anchor_graph	Tissue-mean init.	4 vs 2	Neighbourhood	mse_reduction	Overall MSE	DLPFC	0.303086841153901	0.26083452560604103	0.1491979184782228	0.6042483833674348	3	3
anchor_graph	Tissue-mean init.	4 vs 2	Neighbourhood	mse_reduction	Overall MSE	NAc	0.30794467029367995	0.06525192060969634	0.2326686266059749	0.3484024577836737	3	3
anchor_graph	Tissue-mean init.	4 vs 2	Neighbourhood	mse_reduction	Overall MSE	HER2ST	0.14182928245593374	0.19339434858413218	-0.0413374790361751	0.3440418961273344	2	3
graph_plain	Neighbourhood	2 vs 1	Morphology	gene_pcc	Mean within-gene PCC	Hippocampus	0.0091848770554337	0.006291742042706016	0.0037606284224128	0.0160825912953997	3	3
graph_plain	Neighbourhood	2 vs 1	Morphology	gene_pcc	Mean within-gene PCC	DLPFC	0.006072029673054267	0.003319383630167012	0.0030345936309847	0.0096152956441197	3	3
graph_plain	Neighbourhood	2 vs 1	Morphology	gene_pcc	Mean within-gene PCC	NAc	-0.00032792185228543326	0.002919157555450409	-0.0033447479320718	0.0024826244898406	1	3
graph_plain	Neighbourhood	2 vs 1	Morphology	gene_pcc	Mean within-gene PCC	HER2ST	-0.0058554855707422	0.010131896681699313	-0.0167304216189925	0.0033179100260855	1	3
graph_plain	Neighbourhood	2 vs 1	Morphology	top50_pcc	Top-50 PCC	Hippocampus	0.03282220617795587	0.0194437019330479	0.0110155091290247	0.0483524886465483	3	3
graph_plain	Neighbourhood	2 vs 1	Morphology	top50_pcc	Top-50 PCC	DLPFC	0.019473188490782768	0.013607974031811212	0.0051469913276426	0.032226189878536	3	3
graph_plain	Neighbourhood	2 vs 1	Morphology	top50_pcc	Top-50 PCC	NAc	-0.0104286146962563	0.0074356035803417675	-0.0185438135561238	-0.0039428758134502	0	3
graph_plain	Neighbourhood	2 vs 1	Morphology	top50_pcc	Top-50 PCC	HER2ST	-0.018368920304167567	0.030528897026837167	-0.0526532458397489	0.00587622216252	1	3
graph_plain	Neighbourhood	2 vs 1	Morphology	pooled_pcc	Full-matrix PCC	Hippocampus	0.0039394014838023995	0.005134590053746767	-0.0019719011280394	0.0072905159276508	2	3
graph_plain	Neighbourhood	2 vs 1	Morphology	pooled_pcc	Full-matrix PCC	DLPFC	0.008730636606813967	0.0034211294135978233	0.0067522648650371	0.0126810148731891	3	3
graph_plain	Neighbourhood	2 vs 1	Morphology	pooled_pcc	Full-matrix PCC	NAc	0.0018829028052803002	0.009493205454897482	-0.008648188926625	0.0097834116708863	2	3
graph_plain	Neighbourhood	2 vs 1	Morphology	pooled_pcc	Full-matrix PCC	HER2ST	0.008137365578405298	0.03784373368706318	-0.0312612132689671	0.0442062050259283	2	3
graph_plain	Neighbourhood	2 vs 1	Morphology	mse_reduction	Overall MSE	Hippocampus	0.06687975569058117	0.029480459301345914	0.0493718646965253	0.1009161614184392	3	3
graph_plain	Neighbourhood	2 vs 1	Morphology	mse_reduction	Overall MSE	DLPFC	0.1419032645226298	0.21647333807101238	-0.0086725636777429	0.3899797664026105	2	3
graph_plain	Neighbourhood	2 vs 1	Morphology	mse_reduction	Overall MSE	NAc	0.021807343846226467	0.006434330855618778	0.0170196408733205	0.0291214634902079	3	3
graph_plain	Neighbourhood	2 vs 1	Morphology	mse_reduction	Overall MSE	HER2ST	-0.049643484525111435	0.17573505967651792	-0.2475921862458965	0.0879966757125729	2	3
graph_tissue	Neighbourhood	4 vs 3	Tissue-mean	gene_pcc	Mean within-gene PCC	Hippocampus	0.0104930227881709	0.002936122491666656	0.0082090094150464	0.0138048860298105	3	3
graph_tissue	Neighbourhood	4 vs 3	Tissue-mean	gene_pcc	Mean within-gene PCC	DLPFC	0.010989317838249033	0.004999414122348682	0.0052300055370615	0.0142108554445872	3	3
graph_tissue	Neighbourhood	4 vs 3	Tissue-mean	gene_pcc	Mean within-gene PCC	NAc	0.005729884497287267	0.006273812889665846	0.0011639166503615	0.0128836672659261	3	3
graph_tissue	Neighbourhood	4 vs 3	Tissue-mean	gene_pcc	Mean within-gene PCC	HER2ST	0.0029311346681120333	0.0014675450969641114	0.0020044876720192	0.0046231495920655	3	3
graph_tissue	Neighbourhood	4 vs 3	Tissue-mean	top50_pcc	Top-50 PCC	Hippocampus	0.051419722210258034	0.011442471828108725	0.0408482460295527	0.0635693571571818	3	3
graph_tissue	Neighbourhood	4 vs 3	Tissue-mean	top50_pcc	Top-50 PCC	DLPFC	0.04167093857550817	0.012190300106577536	0.0287095605686377	0.0529061440433891	3	3
graph_tissue	Neighbourhood	4 vs 3	Tissue-mean	top50_pcc	Top-50 PCC	NAc	0.023118299869297098	0.02423148525976164	0.0083046076912389	0.0510819154256902	3	3
graph_tissue	Neighbourhood	4 vs 3	Tissue-mean	top50_pcc	Top-50 PCC	HER2ST	0.019680582955127802	0.041921411691844775	-0.0181804939618152	0.0647321646403568	2	3
graph_tissue	Neighbourhood	4 vs 3	Tissue-mean	pooled_pcc	Full-matrix PCC	Hippocampus	0.0034766939246183	0.009801854892592853	-0.0078020660214119	0.009933716787479	2	3
graph_tissue	Neighbourhood	4 vs 3	Tissue-mean	pooled_pcc	Full-matrix PCC	DLPFC	0.004814340374643699	0.003508881747565377	0.0017768152669405	0.0086552424663896	3	3
graph_tissue	Neighbourhood	4 vs 3	Tissue-mean	pooled_pcc	Full-matrix PCC	NAc	-0.0045277124355973	0.004115168889880658	-0.0091992522218654	-0.001438847587476	0	3
graph_tissue	Neighbourhood	4 vs 3	Tissue-mean	pooled_pcc	Full-matrix PCC	HER2ST	0.0051588770918491325	0.006758904322397258	-0.0012068620059627	0.0122520934211906	2	3
graph_tissue	Neighbourhood	4 vs 3	Tissue-mean	mse_reduction	Overall MSE	Hippocampus	0.008665895426900834	0.0435875132439415	-0.0416071207328656	0.0358854770630161	2	3
graph_tissue	Neighbourhood	4 vs 3	Tissue-mean	mse_reduction	Overall MSE	DLPFC	0.0346974715833104	0.03884461093221618	0.0045393135100626	0.0785301230014141	3	3
graph_tissue	Neighbourhood	4 vs 3	Tissue-mean	mse_reduction	Overall MSE	NAc	-0.041678269694273025	0.036774723957511794	-0.0805808530452956	-0.0074851301490492	0	3
graph_tissue	Neighbourhood	4 vs 3	Tissue-mean	mse_reduction	Overall MSE	HER2ST	0.0590112166073361	0.08126537533924612	-0.0286158010371631	0.1318968867368659	2	3
graph_sequence	Neighbourhood	7 vs 6	Sequence-cond.	gene_pcc	Mean within-gene PCC	Hippocampus	0.012288279353157733	0.008041562125591588	0.0054209233886936	0.0211345618805929	3	3
graph_sequence	Neighbourhood	7 vs 6	Sequence-cond.	gene_pcc	Mean within-gene PCC	DLPFC	0.0157191970747043	0.014063382859355265	0.0058386629381304	0.0318201102412602	3	3
graph_sequence	Neighbourhood	7 vs 6	Sequence-cond.	gene_pcc	Mean within-gene PCC	NAc	0.0010696458917466998	0.005736788636059715	-0.0054929894338743	0.005131736916044	2	3
graph_sequence	Neighbourhood	7 vs 6	Sequence-cond.	gene_pcc	Mean within-gene PCC	HER2ST	-0.0004133771609539664	0.00898255108711675	-0.0107848353246464	0.0048765905977136	2	3
graph_sequence	Neighbourhood	7 vs 6	Sequence-cond.	top50_pcc	Top-50 PCC	Hippocampus	0.055612393873080805	0.02848953426227232	0.0347103652998828	0.0880630096020946	3	3
graph_sequence	Neighbourhood	7 vs 6	Sequence-cond.	top50_pcc	Top-50 PCC	DLPFC	0.041707353433378135	0.030127348455298797	0.0139484051821311	0.0737455091998983	3	3
graph_sequence	Neighbourhood	7 vs 6	Sequence-cond.	top50_pcc	Top-50 PCC	NAc	-0.0017344142834942334	0.017535617544176804	-0.0216447851763319	0.011411496917024	2	3
graph_sequence	Neighbourhood	7 vs 6	Sequence-cond.	top50_pcc	Top-50 PCC	HER2ST	-0.0016164442146699668	0.013039558150578745	-0.0133262710069904	0.0124354225260394	1	3
graph_sequence	Neighbourhood	7 vs 6	Sequence-cond.	pooled_pcc	Full-matrix PCC	Hippocampus	0.004634966983858366	0.012016037009808264	-0.0067264037170249	0.0172130857170095	2	3
graph_sequence	Neighbourhood	7 vs 6	Sequence-cond.	pooled_pcc	Full-matrix PCC	DLPFC	-0.008337610833518966	0.026220938749782822	-0.0360123379487305	0.0161355290588822	1	3
graph_sequence	Neighbourhood	7 vs 6	Sequence-cond.	pooled_pcc	Full-matrix PCC	NAc	0.008745308082002733	0.01359462943838845	-0.0069507333063298	0.0167924847926785	2	3
graph_sequence	Neighbourhood	7 vs 6	Sequence-cond.	pooled_pcc	Full-matrix PCC	HER2ST	0.0187061172076446	0.04199078718438333	-0.0222077010852591	0.0616967968527417	2	3
graph_sequence	Neighbourhood	7 vs 6	Sequence-cond.	mse_reduction	Overall MSE	Hippocampus	-0.34671643826453497	0.42245425231294964	-0.8123789350959405	0.0119576668449399	1	3
graph_sequence	Neighbourhood	7 vs 6	Sequence-cond.	mse_reduction	Overall MSE	DLPFC	0.4641520368610406	0.527377520303189	-0.0976821289269707	0.9484992712471678	2	3
graph_sequence	Neighbourhood	7 vs 6	Sequence-cond.	mse_reduction	Overall MSE	NAc	-0.3653323494154524	0.6325097376316328	-1.0955385439723062	0.0127227080210179	1	3
graph_sequence	Neighbourhood	7 vs 6	Sequence-cond.	mse_reduction	Overall MSE	HER2ST	0.1159677917867325	0.05369431289225247	0.0607012422384167	0.1679379852799636	3	3
sequence_no_graph	Sequence strategy	6 vs 1	No neighbourhood	gene_pcc	Mean within-gene PCC	Hippocampus	0.0034905197878366996	0.0032867724195005544	-0.0002948151673539	0.0056204685233279	2	3
sequence_no_graph	Sequence strategy	6 vs 1	No neighbourhood	gene_pcc	Mean within-gene PCC	DLPFC	-0.0146441322207144	0.008634216096176104	-0.0199248651165653	-0.0046801681147062	0	3
sequence_no_graph	Sequence strategy	6 vs 1	No neighbourhood	gene_pcc	Mean within-gene PCC	NAc	0.0011378173124921003	0.0010883438277582316	-8.421006197439906e-05	0.0020027583701688	2	3
sequence_no_graph	Sequence strategy	6 vs 1	No neighbourhood	gene_pcc	Mean within-gene PCC	HER2ST	0.013581929773762798	0.00927141336973463	0.0040727970530721	0.0225957686127964	3	3
sequence_no_graph	Sequence strategy	6 vs 1	No neighbourhood	top50_pcc	Top-50 PCC	Hippocampus	-0.054670183496179935	0.031237556475976667	-0.0879404146729449	-0.0259684311488122	0	3
sequence_no_graph	Sequence strategy	6 vs 1	No neighbourhood	top50_pcc	Top-50 PCC	DLPFC	-0.055196580383216204	0.02997507487899338	-0.0749913005696565	-0.0207099563002655	0	3
sequence_no_graph	Sequence strategy	6 vs 1	No neighbourhood	top50_pcc	Top-50 PCC	NAc	-0.031437896614049166	0.009735125897202108	-0.0421256851582483	-0.0230772063163225	0	3
sequence_no_graph	Sequence strategy	6 vs 1	No neighbourhood	top50_pcc	Top-50 PCC	HER2ST	0.0182578953783461	0.024778118822196007	-0.009066915506314	0.0392668105331202	2	3
sequence_no_graph	Sequence strategy	6 vs 1	No neighbourhood	pooled_pcc	Full-matrix PCC	Hippocampus	-0.0615760705708481	0.00741915058873491	-0.0676434991970387	-0.0533046537215364	0	3
sequence_no_graph	Sequence strategy	6 vs 1	No neighbourhood	pooled_pcc	Full-matrix PCC	DLPFC	-0.06857195572674146	0.015672045433838468	-0.0829123497211742	-0.0518425833914729	0	3
sequence_no_graph	Sequence strategy	6 vs 1	No neighbourhood	pooled_pcc	Full-matrix PCC	NAc	-0.03824965044543067	0.039373115012027476	-0.0834460590176456	-0.0113846353033787	0	3
sequence_no_graph	Sequence strategy	6 vs 1	No neighbourhood	pooled_pcc	Full-matrix PCC	HER2ST	-0.0354795375234268	0.02253161787760802	-0.0499473048283224	-0.0095190261422316	0	3
sequence_no_graph	Sequence strategy	6 vs 1	No neighbourhood	mse_reduction	Overall MSE	Hippocampus	-0.0366839846610268	0.057326489768540684	-0.0977614280404863	0.0159564532936062	1	3
sequence_no_graph	Sequence strategy	6 vs 1	No neighbourhood	mse_reduction	Overall MSE	DLPFC	-0.8518940641857685	0.569188651455241	-1.426767974670276	-0.2885663493508388	0	3
sequence_no_graph	Sequence strategy	6 vs 1	No neighbourhood	mse_reduction	Overall MSE	NAc	-0.4013127918234047	0.6986303155171593	-1.1879359636660531	0.1469255732542804	1	3
sequence_no_graph	Sequence strategy	6 vs 1	No neighbourhood	mse_reduction	Overall MSE	HER2ST	-0.15781822402646498	0.014151239314622376	-0.1710490455641382	-0.142898200369697	0	3
sequence_graph	Sequence strategy	7 vs 2	Neighbourhood	gene_pcc	Mean within-gene PCC	Hippocampus	0.006593922085560667	0.0016074500020221017	0.0047571554178392	0.0077438473492341	3	3
sequence_graph	Sequence strategy	7 vs 2	Neighbourhood	gene_pcc	Mean within-gene PCC	DLPFC	-0.0049969648190644	0.01416144394759666	-0.0194438410302691	0.0088606514937101	1	3
sequence_graph	Sequence strategy	7 vs 2	Neighbourhood	gene_pcc	Mean within-gene PCC	NAc	0.002535385056524267	0.009193834859296967	-0.0080598239856893	0.0084098417544242	2	3
sequence_graph	Sequence strategy	7 vs 2	Neighbourhood	gene_pcc	Mean within-gene PCC	HER2ST	0.019024038183551098	0.005770327555872417	0.0154274268734053	0.0256798092697783	3	3
sequence_graph	Sequence strategy	7 vs 2	Neighbourhood	top50_pcc	Top-50 PCC	Hippocampus	-0.03187999580105503	0.02568652093420578	-0.0482298937173987	-0.0022735749779541	0	3
sequence_graph	Sequence strategy	7 vs 2	Neighbourhood	top50_pcc	Top-50 PCC	DLPFC	-0.032962415440620806	0.024127976396361932	-0.0535067226277913	-0.0063927826974008	0	3
sequence_graph	Sequence strategy	7 vs 2	Neighbourhood	top50_pcc	Top-50 PCC	NAc	-0.022743696201287102	0.03245745824297164	-0.0598275945211299	0.0004966526486264	1	3
sequence_graph	Sequence strategy	7 vs 2	Neighbourhood	top50_pcc	Top-50 PCC	HER2ST	0.03501037146784363	0.020651282672418385	0.014739084782653	0.0560217528594744	3	3
sequence_graph	Sequence strategy	7 vs 2	Neighbourhood	pooled_pcc	Full-matrix PCC	Hippocampus	-0.06088050507079217	0.014800888528764915	-0.07700605216279	-0.0479145336419065	0	3
sequence_graph	Sequence strategy	7 vs 2	Neighbourhood	pooled_pcc	Full-matrix PCC	DLPFC	-0.08564020316707445	0.024399692410708065	-0.113725536881345	-0.0696596218753707	0	3
sequence_graph	Sequence strategy	7 vs 2	Neighbourhood	pooled_pcc	Full-matrix PCC	NAc	-0.0313872451687083	0.0401209359677041	-0.0764369858958534	0.0004960517847011	1	3
sequence_graph	Sequence strategy	7 vs 2	Neighbourhood	pooled_pcc	Full-matrix PCC	HER2ST	-0.024910785894187503	0.02094595407231524	-0.0431938322057454	-0.002056835703904	0	3
sequence_graph	Sequence strategy	7 vs 2	Neighbourhood	mse_reduction	Overall MSE	Hippocampus	-0.450280178616143	0.46282279701025125	-0.94154207575058	-0.0224371208182327	0	3
sequence_graph	Sequence strategy	7 vs 2	Neighbourhood	mse_reduction	Overall MSE	DLPFC	-0.5296452918473578	0.7949004182453988	-1.3280097638657722	0.2617451825898289	1	3
sequence_graph	Sequence strategy	7 vs 2	Neighbourhood	mse_reduction	Overall MSE	NAc	-0.7884524850850836	0.7827569863291609	-1.275486169904068	0.1144634337840604	1	3
sequence_graph	Sequence strategy	7 vs 2	Neighbourhood	mse_reduction	Overall MSE	HER2ST	0.007793052285378965	0.12210373958082926	-0.0629568908023063	0.1487860023387535	1	3
sequence_tissue	Sequence strategy	8 vs 4	Tissue anchored	gene_pcc	Mean within-gene PCC	Hippocampus	-0.0004479784603583995	0.011524002660548056	-0.0137538533522847	0.0063387772975901	2	3
sequence_tissue	Sequence strategy	8 vs 4	Tissue anchored	gene_pcc	Mean within-gene PCC	DLPFC	-0.004458816567626634	0.01751852557749908	-0.0202814705787792	0.0143672460482156	1	3
sequence_tissue	Sequence strategy	8 vs 4	Tissue anchored	gene_pcc	Mean within-gene PCC	NAc	0.0012721620664601	0.00406688550247593	-0.0032488746630991	0.0046325567232523	2	3
sequence_tissue	Sequence strategy	8 vs 4	Tissue anchored	gene_pcc	Mean within-gene PCC	HER2ST	0.012760614040915502	0.007932503290888834	0.0036276021193746	0.0179318334798771	3	3
sequence_tissue	Sequence strategy	8 vs 4	Tissue anchored	top50_pcc	Top-50 PCC	Hippocampus	-0.05425005727652893	0.012119410568472303	-0.0642207636853726	-0.0407606536954524	0	3
sequence_tissue	Sequence strategy	8 vs 4	Tissue anchored	top50_pcc	Top-50 PCC	DLPFC	-0.0695414014233006	0.04005851452376091	-0.1128134121781727	-0.0337514425425836	0	3
sequence_tissue	Sequence strategy	8 vs 4	Tissue anchored	top50_pcc	Top-50 PCC	NAc	-0.0620149265503139	0.00495602398861385	-0.0664099333083961	-0.0566432917195171	0	3
sequence_tissue	Sequence strategy	8 vs 4	Tissue anchored	top50_pcc	Top-50 PCC	HER2ST	0.0050169599434341005	0.04262693085282877	-0.043528646036401	0.0363288210358107	2	3
sequence_tissue	Sequence strategy	8 vs 4	Tissue anchored	pooled_pcc	Full-matrix PCC	Hippocampus	0.004720525983559266	0.024540303861940407	-0.0233973373620889	0.0218234409501875	2	3
sequence_tissue	Sequence strategy	8 vs 4	Tissue anchored	pooled_pcc	Full-matrix PCC	DLPFC	0.0107477769798769	0.017210376379261143	0.0007988456135664	0.0306206025934796	3	3
sequence_tissue	Sequence strategy	8 vs 4	Tissue anchored	pooled_pcc	Full-matrix PCC	NAc	0.005909832681985233	0.013117496273898637	-0.0089762749594666	0.0157760162889745	2	3
sequence_tissue	Sequence strategy	8 vs 4	Tissue anchored	pooled_pcc	Full-matrix PCC	HER2ST	0.0119373039759081	0.009234585604700573	0.002124798057671	0.0204579195335998	3	3
sequence_tissue	Sequence strategy	8 vs 4	Tissue anchored	mse_reduction	Overall MSE	Hippocampus	0.024216576031845766	0.05337925669697909	-0.0374196224228118	0.055316323205268	2	3
sequence_tissue	Sequence strategy	8 vs 4	Tissue anchored	mse_reduction	Overall MSE	DLPFC	0.06330356059750207	0.04049244395072049	0.0250659019540822	0.1057258041155098	3	3
sequence_tissue	Sequence strategy	8 vs 4	Tissue anchored	mse_reduction	Overall MSE	NAc	-0.033111498395824335	0.12349404883339378	-0.1738779828013354	0.0570044007073438	2	3
sequence_tissue	Sequence strategy	8 vs 4	Tissue anchored	mse_reduction	Overall MSE	HER2ST	0.09803431025592317	0.08482144796915003	0.0423156756537861	0.1956521636234716	3	3
