## Supplementary material for "Pretrained gene representations transfer mean expression more broadly than spatial patterns in virtual spatial transcriptomics": Source Data: supp_table_7_partition_effects_per_run.tsv

partition	cohort	seed	gene_mean_pcc_gain	full_matrix_pcc_gain	within_gene_pcc_gain	abundance_share_percent
primary_expression_seed42	DLPFC	42	0.8206604084337655	0.4250155449286061	0.0049456899274596	95.43383514167948
primary_expression_seed42	DLPFC	123	0.7869654002336984	0.410135311700624	0.0067728415780396	95.06436760263414
primary_expression_seed42	DLPFC	456	0.8088765854131104	0.4181289548076866	-0.0003685183265418	97.04008799361766
primary_expression_seed42	HER2ST	42	0.7287553351276447	0.3155833364449401	0.0094863841310057	89.01114733289474
primary_expression_seed42	HER2ST	123	0.7390993640037086	0.3232733524702059	0.0091738901748172	90.18400375823668
primary_expression_seed42	HER2ST	456	0.7528863246947345	0.3198543368997893	0.008747853253467	96.5201803917582
primary_expression_seed42	Hippocampus	42	0.7940290988757723	0.372984925865529	0.0120323695645396	92.65098932236066
primary_expression_seed42	Hippocampus	123	0.7795379021983718	0.3685386440245033	0.0070902691139954	93.28768868806824
primary_expression_seed42	Hippocampus	456	0.802865909125015	0.3722305936550656	0.0054115581649029	92.89273776338216
primary_expression_seed42	NAc	42	0.7791826436843584	0.3742671646477695	0.0032443700158641	96.13250322484689
primary_expression_seed42	NAc	123	0.7448331087315344	0.3584497009189042	0.0032286632987364	94.5755790455932
primary_expression_seed42	NAc	456	0.7809992698396719	0.3774812152838103	0.0032715853065046	95.74799047376072
chromosome_blocked	DLPFC	42	0.8331967760860086	0.4342631514959872	0.0080218547695108	95.10124204396442
chromosome_blocked	HER2ST	42	0.6926535786895921	0.3030008880970382	0.0112224321462441	87.26233805599568
chromosome_blocked	Hippocampus	42	0.8232763825395198	0.3636690910279589	-0.0061176063971405	94.83558236003209
chromosome_blocked	NAc	42	0.7641978186034868	0.3625420781379038	0.0016841625710387	95.0897156298951
embedding_cluster	DLPFC	42	0.7544540284060134	0.4656296487600423	0.0038128158302036	97.1592201155434
embedding_cluster	HER2ST	42	0.7430234189736359	0.3651699764165247	0.0100748223333165	93.4727345985182
embedding_cluster	Hippocampus	42	0.7937621937614951	0.4523097627764966	0.0016654865217948	97.8241522933467
embedding_cluster	NAc	42	0.7416441887475574	0.4236598029628607	0.0024866345525713	98.61319776132555
expression_seed123	DLPFC	42	0.7909041331876793	0.4056500564558083	0.0050778516020859	95.09392540387118
expression_seed123	HER2ST	42	0.7238058136932637	0.3136978366106213	0.0081806666961321	89.52931290662599
expression_seed123	Hippocampus	42	0.7905294789131729	0.3687438270748422	0.0114424161734462	92.40598460265184
expression_seed123	NAc	42	0.7285672733003048	0.3512554213863054	0.0025650448907029	96.18234869376477
expression_seed456	DLPFC	42	0.7953457499446921	0.4160449758910793	0.0028426025450836	95.41819526153965
expression_seed456	HER2ST	42	0.7295675317814423	0.3141802810149688	0.0087652442157605	90.3681207749338
expression_seed456	Hippocampus	42	0.8098533327964362	0.3797725129828136	0.0077496848933872	92.41892840629247
expression_seed456	NAc	42	0.7750768987223317	0.3731280992222091	0.0025877550051414	95.22369935039791
