## Supplementary material for "Pretrained gene representations transfer mean expression more broadly than spatial patterns in virtual spatial transcriptomics": Source Data: supp_table_16_scgpt_replication.tsv

cohort	seed	contrast	n_heldout_genes	full_matrix_pcc_gain	gene_mean_pcc_gain	mean_within_gene_pcc_gain	mse_reduction	gene_mean_mse_reduction	gene_mean_share	top50_section_centered_pcc_gain	no_image_full_matrix_pcc_gain	no_image_random_control_pcc	decoder_random_control_pcc	no_image_to_decoder_pcc_gain_percent	no_image_reference	no_image_reference_pcc
hippocampus_donor_disjoint	42	pretrained_vs_random	3574	0.44511040910678207	0.9504025317020729	0.0121663654535821	0.6755048102830483	0.6231356641355696	0.9224740588811868	0.0887120793327417	0.38079011521812256	-0.002476280786442167	0.0530854463033165	85.54958667047728	complete_decoder_random	0.0530854463033165
hippocampus_donor_disjoint	42	pretrained_vs_identity_shuffle	3574	0.450786656055532	0.9442555808460467	0.014609535565992302	0.6889228143648247	0.6338253320164733	0.9200237222523246	0.0887120793327417	NA	NA	NA	NA	NA	NA
hippocampus_donor_disjoint	123	pretrained_vs_random	3574	0.442830141256492	0.9277399901060036	0.022972872258625	0.6744136609796345	0.6143942813971577	0.9110050951588164	0.1097548328287131	0.3796091131627284	-0.0003154096745228156	0.0542664483587107	85.7234135159862	complete_decoder_random	0.0542664483587107
hippocampus_donor_disjoint	123	pretrained_vs_identity_shuffle	3574	0.4578090066781598	0.9503274429289997	0.021080092428184802	0.6977405383733699	0.6354101107752386	0.9106681865676872	0.1097548328287131	NA	NA	NA	NA	NA	NA
hippocampus_donor_disjoint	456	pretrained_vs_random	3574	0.4432088771617119	0.9277474701779979	0.013112876402564089	0.6876185368718113	0.6257973064377278	0.9100937116743139	0.0861438350947441	0.3752079820604981	0.01033264173649119	0.058667579460941	84.65714506065667	complete_decoder_random	0.058667579460941
hippocampus_donor_disjoint	456	pretrained_vs_identity_shuffle	3574	0.4521750501201293	0.9345983303000173	0.014649589602259996	0.7053223003228093	0.6430024651986247	0.9116434641359528	0.0861438350947441	NA	NA	NA	NA	NA	NA
dlpfc	42	pretrained_vs_random	3574	0.4964962107391063	0.9495689600596322	0.010120317965369496	1.0279453624869723	0.9791635090121406	0.9525443129031578	0.0796445647300839	0.44897617472803353	0.0019484699875831164	0.0373886371880455	90.42892272222333	complete_decoder_random	0.0373886371880455
dlpfc	42	pretrained_vs_identity_shuffle	3574	0.49841339571574933	0.9462442291346139	0.011236524874765508	1.0450980433384252	0.9947842084636634	0.9518573064073099	0.0796445647300839	NA	NA	NA	NA	NA	NA
dlpfc	123	pretrained_vs_random	3574	0.49283230985083365	0.9443555693934806	0.009434728335524598	1.0257855420317297	0.9772407358256471	0.9526754821383698	0.0625902834299342	0.44445978765345756	0.0068647254702632644	0.0419050242626215	90.18479080399231	complete_decoder_random	0.0419050242626215
dlpfc	123	pretrained_vs_identity_shuffle	3574	0.515884235818871	0.9770568668965237	0.012173760534830394	1.0775724640646356	1.02292666554266	0.9492880522244881	0.0625902834299342	NA	NA	NA	NA	NA	NA
dlpfc	456	pretrained_vs_random	3574	0.4925281551831353	0.9482807054145461	0.010729467895484193	1.0162210409957373	0.9682972002038236	0.9528411252487393	0.063157758701938	0.44653841260770744	0.009996472241756486	0.0398263993083716	90.66251500722277	complete_decoder_random	0.0398263993083716
dlpfc	456	pretrained_vs_identity_shuffle	3574	0.494729968519493	0.9440892580104288	0.008916183879810996	1.0469919059420958	0.9977279166649936	0.9529471154480665	0.063157758701938	NA	NA	NA	NA	NA	NA
nac	42	pretrained_vs_random	3574	0.4461576148001012	0.9107912029045608	0.005730477034680201	0.8148178668154142	0.7549959475146324	0.9265824649444835	0.0386631459535454	0.38519922005347573	-0.002974806713370893	0.0569063639180464	86.33702693297354	complete_decoder_random	0.0569063639180464
nac	42	pretrained_vs_identity_shuffle	3574	0.4567264948210046	0.9300013225510939	0.006001785985668889	0.8555203202893398	0.7909796578252017	0.9245597551180197	0.0386631459535454	NA	NA	NA	NA	NA	NA
nac	123	pretrained_vs_random	3574	0.44546044359117337	0.9086908206279843	0.007052449667888108	0.7962359643613852	0.7360294283318249	0.9243860630210939	0.0397883819612604	0.3852246039072917	0.016245239078823324	0.0568809800642304	86.47784768535725	complete_decoder_random	0.0568809800642304
nac	123	pretrained_vs_identity_shuffle	3574	0.4638968738260053	0.9411794937159751	0.006320077226375009	0.848086320409438	0.783497345711936	0.9238415086493555	0.0397883819612604	NA	NA	NA	NA	NA	NA
nac	456	pretrained_vs_random	3574	0.44661340756099893	0.9086336823025432	0.006721484316424692	0.8018421649022902	0.7428475293152957	0.9264261245301519	0.042602372685552	0.38556059480229393	0.004822910197312585	0.0565449891692282	86.32982984274463	complete_decoder_random	0.0565449891692282
nac	456	pretrained_vs_identity_shuffle	3574	0.4727156241249663	0.9599684618277713	0.0052364088813319914	0.8740510982358582	0.8066213283639836	0.9228537438966994	0.042602372685552	NA	NA	NA	NA	NA	NA
her2st	42	pretrained_vs_random	3179	0.35447943880065547	0.8207559062060367	0.0013644252365030002	0.4740575880943916	0.4464464807728892	0.9417557950448741	0.0129052134273152	0.28372928307381234	0.011136824139701016	0.0532987551117891	80.04111156172584	complete_decoder_random	0.0532987551117891
her2st	42	pretrained_vs_identity_shuffle	3179	0.35048534282937704	0.805814434759386	0.0017869865830968945	0.47464523557347027	0.4491315505375416	0.9462468321100858	0.0129052134273152	NA	NA	NA	NA	NA	NA
her2st	123	pretrained_vs_random	3179	0.34015597616129767	0.7905690954964248	0.0004524631380749128	0.49767821533709444	0.4721368342184316	0.9486789247920712	0.0097414346501994	0.28320555709926204	0.001262556987151117	0.0538224810863394	83.2575573991884	complete_decoder_random	0.0538224810863394
her2st	123	pretrained_vs_identity_shuffle	3179	0.3378893234490536	0.7890098743763942	0.0012077271385595029	0.5123816288106928	0.48338498638256694	0.943408114581643	0.0097414346501994	NA	NA	NA	NA	NA	NA
her2st	456	pretrained_vs_random	3179	0.34325063201883055	0.8051731766797897	-1.8814375161102515e-05	0.5313740081816238	0.4981768792550923	0.9375258698856329	0.0120255961252426	0.2813141826185517	0.0035542373437550128	0.0557138555670498	81.95591103911468	complete_decoder_random	0.0557138555670498
her2st	456	pretrained_vs_identity_shuffle	3179	0.35271276904097587	0.8277979105336088	-0.00018923309563589896	0.5657121791198279	0.5292197106737762	0.9354928711225042	0.0120255961252426	NA	NA	NA	NA	NA	NA
