## Supplementary material for "Pretrained gene representations transfer mean expression more broadly than spatial patterns in virtual spatial transcriptomics": Source Data: supp_table_17_scgpt_checkpoint_sensitivity.tsv

checkpoint	cohort	seed	full_matrix_pcc_gain	gene_mean_pcc_gain	mean_within_gene_pcc_gain	top50_section_centered_pcc_gain
Whole-human	hippocampus_donor_disjoint	42	0.44511040910678207	0.9504025317020729	0.0121663654535821	0.0887120793327417
Whole-human	hippocampus_donor_disjoint	123	0.442830141256492	0.9277399901060036	0.022972872258625	0.1097548328287131
Whole-human	hippocampus_donor_disjoint	456	0.4432088771617119	0.9277474701779979	0.013112876402564089	0.0861438350947441
Whole-human	dlpfc	42	0.4964962107391063	0.9495689600596322	0.010120317965369496	0.0796445647300839
Whole-human	dlpfc	123	0.49283230985083365	0.9443555693934806	0.009434728335524598	0.0625902834299342
Whole-human	dlpfc	456	0.4925281551831353	0.9482807054145461	0.010729467895484193	0.063157758701938
Whole-human	nac	42	0.4461576148001012	0.9107912029045608	0.005730477034680201	0.0386631459535454
Whole-human	nac	123	0.44546044359117337	0.9086908206279843	0.007052449667888108	0.0397883819612604
Whole-human	nac	456	0.44661340756099893	0.9086336823025432	0.006721484316424692	0.042602372685552
Whole-human	her2st	42	0.35447943880065547	0.8207559062060367	0.0013644252365030002	0.0129052134273152
Whole-human	her2st	123	0.34015597616129767	0.7905690954964248	0.0004524631380749128	0.0097414346501994
Whole-human	her2st	456	0.34325063201883055	0.8051731766797897	-1.8814375161102515e-05	0.0120255961252426
Brain	hippocampus_donor_disjoint	42	0.44208359598141167	0.9436225705451352	0.011563098012451797	0.0954975202895534
Brain	hippocampus_donor_disjoint	123	0.4410574963588318	0.9242632684853082	0.0227493833745593	0.1136916911218617
Brain	hippocampus_donor_disjoint	456	0.43931977830367763	0.9205640368778709	0.012914432145879798	0.0890630105385875
Brain	dlpfc	42	0.49557939596602185	0.9477312492746827	0.009594400332049502	0.0763195349814675
Brain	dlpfc	123	0.49014979460853786	0.9396319679159648	0.009277570781022787	0.0608475310371719
Brain	dlpfc	456	0.4920235663860429	0.945874033507749	0.013133083452476199	0.0602015931012727
Brain	nac	42	0.4414027172631153	0.9017382511795446	0.005530515544295289	0.0373013227641092
Brain	nac	123	0.4421343643939562	0.9018125373343606	0.007728857984204501	0.0400682651622954
Brain	nac	456	0.4426950019440962	0.900749713237564	0.00718862099330099	0.0431931792644702
Brain	her2st	42	0.2789814253363098	0.6622200531051413	-0.0019737723957832104	-0.0013336575934214
Brain	her2st	123	0.2738226424876973	0.6451734067874839	-0.0018918338325375067	-0.0084769353850365
Brain	her2st	456	0.27485090547181573	0.657004933272958	-0.003625265344331302	-0.0026043929824588
