## Supplementary material for "Pretrained gene representations transfer mean expression more broadly than spatial patterns in virtual spatial transcriptomics": Source Data: supp_table_20_fusion_per_run.tsv

cohort	seed	variant	mse	pooled_pcc	gene_pcc	gene_pcc_median	top50_pcc	top2000_pcc	source_path
DLPFC	42	decima_concat_gnn	2.784223726615586	0.3964427848120092	0.0655363647964366	0.0535820347531464	0.1791663540632003	0.1633108290647684	experiments/dlpfc_current_full_ablation/multiseed/results/per_seed_ablation_summary.csv
DLPFC	123	decima_concat_gnn	3.225325959163061	0.4023740195332789	0.0604684210409671	0.0476697646297928	0.1396774518844731	0.1509563497866667	experiments/dlpfc_current_full_ablation/multiseed/results/per_seed_ablation_summary.csv
DLPFC	456	decima_concat_gnn	3.118973573365472	0.413899607723136	0.0634137695706366	0.0520278610313453	0.1615902685764194	0.1519060742342105	experiments/dlpfc_current_full_ablation/multiseed/results/per_seed_ablation_summary.csv
DLPFC	42	decima_crossattn_gnn	2.714204742758955	0.4188910417733846	0.0763720566736505	0.0589724557359351	0.2129768125809414	0.203487529714995	experiments/dlpfc_current_full_ablation/multiseed/results/per_seed_ablation_summary.csv
DLPFC	123	decima_crossattn_gnn	3.338462230054717	0.397749292633091	0.0525402206674305	0.0415421296982604	0.1185204749012737	0.1167063640763168	experiments/dlpfc_current_full_ablation/multiseed/results/per_seed_ablation_summary.csv
DLPFC	456	decima_crossattn_gnn	2.8660266881355008	0.4123820947241873	0.0813456447170598	0.0664295204904159	0.2337001392586058	0.2022183862480672	experiments/dlpfc_current_full_ablation/multiseed/results/per_seed_ablation_summary.csv
DLPFC	42	decima_film_gnn	3.123478043082242	0.3813168027449795	0.0905313991925855	0.0738233714710637	0.2457827739585233	0.2245663340081216	experiments/dlpfc_current_full_ablation/multiseed/results/per_seed_ablation_summary.csv
DLPFC	123	decima_film_gnn	3.952383108628505	0.4298587586077219	0.0795329197369852	0.0651116169023612	0.2352885536325382	0.2008158408405481	experiments/dlpfc_current_full_ablation/multiseed/results/per_seed_ablation_summary.csv
DLPFC	456	decima_film_gnn	2.829876230233613	0.4084102816008992	0.0782231661662048	0.0612180579778756	0.2285192845535681	0.1988493272342257	experiments/dlpfc_current_full_ablation/multiseed/results/per_seed_ablation_summary.csv
HER2ST	42	decima_concat_gnn	2.5002967227952104	0.3399071957055568	0.1031018850725024	0.0896523192208833	0.1503318587249742	0.2021801788328511	experiments/her2st_current_full_ablation/multiseed/results/per_seed_ablation_summary.csv
HER2ST	123	decima_concat_gnn	2.299457733701471	0.3567041890346308	0.0931256542119655	0.0833535297483455	0.1447113941331924	0.1786997208102849	experiments/her2st_current_full_ablation/multiseed/results/per_seed_ablation_summary.csv
HER2ST	456	decima_concat_gnn	2.448142791977061	0.3505475918435443	0.108599908759126	0.0994252677601837	0.1685392339077762	0.2038138822042005	experiments/her2st_current_full_ablation/multiseed/results/per_seed_ablation_summary.csv
HER2ST	42	decima_crossattn_gnn	2.413387163921829	0.3525280195436286	0.1081871715904822	0.0960296321250014	0.163656508647137	0.2126937848592581	experiments/her2st_current_full_ablation/multiseed/results/per_seed_ablation_summary.csv
HER2ST	123	decima_crossattn_gnn	2.7962083218378813	0.3164796646150978	0.106160908808385	0.0950609220995389	0.1576045508473299	0.2115982764042176	experiments/her2st_current_full_ablation/multiseed/results/per_seed_ablation_summary.csv
HER2ST	456	decima_crossattn_gnn	2.3980498860636037	0.3383787908083424	0.0836803008807129	0.0768610888199598	0.1342908680431041	0.1673584728617499	experiments/her2st_current_full_ablation/multiseed/results/per_seed_ablation_summary.csv
HER2ST	42	decima_film_gnn	2.327320483832333	0.3592382646403628	0.0937708839255139	0.0855976200955621	0.1854380640061481	0.190224703041382	experiments/her2st_current_full_ablation/multiseed/results/per_seed_ablation_summary.csv
HER2ST	123	decima_film_gnn	2.327930465796077	0.3405327408745175	0.1019520355874218	0.0929638093588117	0.169608108998933	0.1991940611226373	experiments/her2st_current_full_ablation/multiseed/results/per_seed_ablation_summary.csv
HER2ST	456	decima_film_gnn	2.3585847419917134	0.351515339051748	0.098924922372723	0.0862850860715354	0.1695281235155347	0.1856241048296856	experiments/her2st_current_full_ablation/multiseed/results/per_seed_ablation_summary.csv
Hippocampus	42	decima_concat_gnn	3.4729459692448303	0.3901074365438511	0.1094374756372483	0.0893002933652794	0.2712929024365721	0.242138457024777	experiments/hippocampus_current_full_ablation/multiseed/results/per_seed_ablation_summary.csv
Hippocampus	123	decima_concat_gnn	2.397906186067408	0.3869539236743596	0.1098617591556869	0.0907871483739894	0.266636212895678	0.2444421665706899	experiments/hippocampus_current_full_ablation/multiseed/results/per_seed_ablation_summary.csv
Hippocampus	456	decima_concat_gnn	2.9234455328973383	0.3714819543369155	0.111990132426058	0.0929969196352113	0.272474620420198	0.2489486995518582	experiments/hippocampus_current_full_ablation/multiseed/results/per_seed_ablation_summary.csv
Hippocampus	42	decima_crossattn_gnn	2.3674257736339754	0.3961626618221739	0.1048595606694032	0.0849023620508778	0.2604640942985523	0.2172737260784118	experiments/hippocampus_current_full_ablation/multiseed/results/per_seed_ablation_summary.csv
Hippocampus	123	decima_crossattn_gnn	2.066152312658336	0.4319419508630124	0.1057670072438198	0.0859314454472831	0.2588970185502467	0.2401065702664236	experiments/hippocampus_current_full_ablation/multiseed/results/per_seed_ablation_summary.csv
Hippocampus	456	decima_crossattn_gnn	2.2874419526102026	0.3715150338542411	0.1023295749171585	0.0852698514839892	0.2263044012066331	0.2129091641518609	experiments/hippocampus_current_full_ablation/multiseed/results/per_seed_ablation_summary.csv
Hippocampus	42	decima_film_gnn	3.120516929940197	0.3981741684938217	0.114029073690512	0.0927746179914716	0.2811693685523079	0.2546916763036835	experiments/hippocampus_current_full_ablation/multiseed/results/per_seed_ablation_summary.csv
Hippocampus	123	decima_film_gnn	2.5451273462176585	0.3837949480677719	0.1121964219198342	0.0906083116580493	0.2764856176476056	0.2537351511314155	experiments/hippocampus_current_full_ablation/multiseed/results/per_seed_ablation_summary.csv
Hippocampus	456	decima_film_gnn	2.112503884984709	0.4169890742797696	0.1073597444386672	0.0869522739723337	0.2658510798478122	0.246776052286492	experiments/hippocampus_current_full_ablation/multiseed/results/per_seed_ablation_summary.csv
NAc	42	decima_concat_gnn	2.415091738936812	0.4117976693692235	0.0706281340969841	0.0506464760607979	0.1692662936217955	0.2072217749523791	experiments/nac_current_full_ablation/multiseed/results/per_seed_ablation_summary.csv
NAc	123	decima_concat_gnn	2.626684682575154	0.3938568283642948	0.0799333016206735	0.0589941533314073	0.2021050077220062	0.2298976700264355	experiments/nac_current_full_ablation/multiseed/results/per_seed_ablation_summary.csv
NAc	456	decima_concat_gnn	2.9555818573924424	0.335628621586198	0.0789266103479059	0.0577592105589608	0.1928478782941541	0.2270597902487371	experiments/nac_current_full_ablation/multiseed/results/per_seed_ablation_summary.csv
NAc	42	decima_crossattn_gnn	2.522181699055397	0.3729532160558885	0.0754260939224312	0.0560561547918395	0.1791811061011393	0.2121928075421842	experiments/nac_current_full_ablation/multiseed/results/per_seed_ablation_summary.csv
NAc	123	decima_crossattn_gnn	2.528409188434409	0.3840476191803025	0.0740111763672347	0.0554416261213734	0.1697497274323207	0.2080994867339811	experiments/nac_current_full_ablation/multiseed/results/per_seed_ablation_summary.csv
NAc	456	decima_crossattn_gnn	2.583698516358644	0.3841134976083848	0.0703443841084404	0.0509068521442119	0.1596903990742181	0.2026829486500948	experiments/nac_current_full_ablation/multiseed/results/per_seed_ablation_summary.csv
NAc	42	decima_film_gnn	3.881722784394482	0.4107122613185157	0.0806307338113565	0.0590494103957061	0.19825145933423	0.2323066293021699	experiments/nac_current_full_ablation/multiseed/results/per_seed_ablation_summary.csv
NAc	123	decima_film_gnn	2.4552753415860256	0.4011709734546848	0.0696156794892558	0.0484604518850822	0.1655076470258106	0.2054345455247569	experiments/nac_current_full_ablation/multiseed/results/per_seed_ablation_summary.csv
NAc	456	decima_film_gnn	3.722727008695422	0.3757857302482401	0.0800901266969475	0.0587995544919959	0.2006402488837366	0.2304345432266812	experiments/nac_current_full_ablation/multiseed/results/per_seed_ablation_summary.csv
