## Supplementary material for "Pretrained gene representations transfer mean expression more broadly than spatial patterns in virtual spatial transcriptomics": Source Data: supp_training_defined_top50_hvg_absolute.tsv

cohort	seed	subset	condition	n_genes	mean_within_gene_pcc	median_within_gene_pcc	centered_rmse	overall_mse
hippocampus_donor_disjoint	42	training_defined_top50_hvg	pretrained	50	0.24129202218200654	0.25850597072904014	3.090912794247366	13.003144291578364
hippocampus_donor_disjoint	42	training_defined_top50_hvg	random	50	0.16156973961988785	0.18808188415837335	3.1634689856350082	21.664662206719196
hippocampus_donor_disjoint	42	training_defined_top50_hvg	constant	50	0.20708449371833318	0.2417886473187647	3.157953776297691	20.633849884824034
hippocampus_donor_disjoint	123	training_defined_top50_hvg	pretrained	50	0.23619271317541635	0.24252182946854411	3.0938173115689565	12.8309510843001
hippocampus_donor_disjoint	123	training_defined_top50_hvg	random	50	0.1772052759565297	0.1867675345580966	3.156367278741668	21.078890107561786
hippocampus_donor_disjoint	123	training_defined_top50_hvg	constant	50	0.1988872887060616	0.2322707086878693	3.163099973461707	21.02055212275301
hippocampus_donor_disjoint	456	training_defined_top50_hvg	pretrained	50	0.24458676484843686	0.2583251109923759	3.08949079703247	13.395877707410982
hippocampus_donor_disjoint	456	training_defined_top50_hvg	random	50	0.18197650676012148	0.21578848392614816	3.1613296080391455	21.381531956866755
hippocampus_donor_disjoint	456	training_defined_top50_hvg	constant	50	0.21188006811325036	0.24735628036117552	3.155311533612825	20.86435902389278
dlpfc	42	training_defined_top50_hvg	pretrained	50	0.2612828567001397	0.27290803039774225	2.8633921202283372	11.718041598643255
dlpfc	42	training_defined_top50_hvg	random	50	0.22682389250128446	0.23259712774915503	2.933660206442449	19.994020002385493
dlpfc	42	training_defined_top50_hvg	constant	50	0.23450859802849636	0.2595492308116425	2.9237564449032956	18.093918344059425
dlpfc	123	training_defined_top50_hvg	pretrained	50	0.2594507058861846	0.262429375676547	2.864180426259055	11.595915082782522
dlpfc	123	training_defined_top50_hvg	random	50	0.22850278644055805	0.24923497345808165	2.9235494809792053	18.867758012073544
dlpfc	123	training_defined_top50_hvg	constant	50	0.23638519382573409	0.25908828001812767	2.923105254719434	18.488322281023997
dlpfc	456	training_defined_top50_hvg	pretrained	50	0.24054553768040304	0.24840651718682	2.875077324572163	11.544569093679009
dlpfc	456	training_defined_top50_hvg	random	50	0.21240188411421293	0.2364484076016558	2.9347748901564543	19.8064244994837
dlpfc	456	training_defined_top50_hvg	constant	50	0.2282007116248397	0.2522312098458272	2.925955837452333	18.427762094953287
nac	42	training_defined_top50_hvg	pretrained	50	0.28049123043148094	0.32260520597195225	3.0337829644208085	11.680776678693503
nac	42	training_defined_top50_hvg	random	50	0.257666549560394	0.27782682579098883	3.1134904752655705	15.97900383753112
nac	42	training_defined_top50_hvg	constant	50	0.28243869045574055	0.3279372144721324	3.0962748910260034	15.046251695957348
nac	123	training_defined_top50_hvg	pretrained	50	0.2838038039338731	0.3205172467367411	3.0375190986629996	11.975462256962478
nac	123	training_defined_top50_hvg	random	50	0.26761104751544784	0.29614634129277584	3.1053528504057173	15.54727590096984
nac	123	training_defined_top50_hvg	constant	50	0.2757917515601214	0.3211617905278453	3.096217414070904	14.789394430765077
nac	456	training_defined_top50_hvg	pretrained	50	0.2797431777267256	0.3172362212861548	3.0405777097708326	11.842824737053554
nac	456	training_defined_top50_hvg	random	50	0.2528928447957794	0.287186459671062	3.114085933950835	16.014237287040775
nac	456	training_defined_top50_hvg	constant	50	0.267297682029898	0.3118994500978218	3.105158158913328	15.406532209708304
her2st	42	training_defined_top50_hvg	pretrained	50	0.2335179034280762	0.2341660563115016	2.8884765479814543	10.644657797948653
her2st	42	training_defined_top50_hvg	random	50	0.2067086855889011	0.2092442217702302	2.934079268621012	14.400073008808649
her2st	42	training_defined_top50_hvg	constant	50	0.2147230745020605	0.2253098674146787	2.929452109414323	13.675002522593983
her2st	123	training_defined_top50_hvg	pretrained	50	0.2349287325852362	0.23508169565259746	2.8896610634015083	10.686291214436162
her2st	123	training_defined_top50_hvg	random	50	0.2051377942931016	0.21490047150039748	2.9295193435323594	14.094347251211431
her2st	123	training_defined_top50_hvg	constant	50	0.21693521643985306	0.22782888197060336	2.9237857287603184	13.48659481689255
her2st	456	training_defined_top50_hvg	pretrained	50	0.23325245098648065	0.23087129576674792	2.891909925012426	10.434770044771803
her2st	456	training_defined_top50_hvg	random	50	0.20316806040842594	0.21405325904947295	2.927761706936516	14.214162121445092
her2st	456	training_defined_top50_hvg	constant	50	0.2130747391717632	0.22074357905916975	2.9282833554692163	13.476772686032334
