## Supplementary material for "Pretrained gene representations transfer mean expression more broadly than spatial patterns in virtual spatial transcriptomics": Source Data: supp_training_defined_top50_hvg_effects.tsv

cohort	seed	subset	contrast	n_genes	mean_within_gene_pcc_gain	centered_rmse_reduction
hippocampus_donor_disjoint	42	training_defined_top50_hvg	pretrained_vs_random	50	0.07972228256211869	0.07255619138764224
hippocampus_donor_disjoint	42	training_defined_top50_hvg	pretrained_vs_constant	50	0.034207528463673365	0.06704098205032505
hippocampus_donor_disjoint	123	training_defined_top50_hvg	pretrained_vs_random	50	0.058987437218886635	0.06254996717271144
hippocampus_donor_disjoint	123	training_defined_top50_hvg	pretrained_vs_constant	50	0.03730542446935475	0.06928266189275067
hippocampus_donor_disjoint	456	training_defined_top50_hvg	pretrained_vs_random	50	0.06261025808831538	0.07183881100667566
hippocampus_donor_disjoint	456	training_defined_top50_hvg	pretrained_vs_constant	50	0.0327066967351865	0.06582073658035492
dlpfc	42	training_defined_top50_hvg	pretrained_vs_random	50	0.03445896419885522	0.07026808621411185
dlpfc	42	training_defined_top50_hvg	pretrained_vs_constant	50	0.02677425867164332	0.060364324674958336
dlpfc	123	training_defined_top50_hvg	pretrained_vs_random	50	0.030947919445626526	0.059369054720150416
dlpfc	123	training_defined_top50_hvg	pretrained_vs_constant	50	0.023065512060450488	0.058924828460379164
dlpfc	456	training_defined_top50_hvg	pretrained_vs_random	50	0.028143653566190113	0.05969756558429129
dlpfc	456	training_defined_top50_hvg	pretrained_vs_constant	50	0.012344826055563335	0.05087851288016987
nac	42	training_defined_top50_hvg	pretrained_vs_random	50	0.022824680871086966	0.07970751084476202
nac	42	training_defined_top50_hvg	pretrained_vs_constant	50	-0.0019474600242596063	0.06249192660519487
nac	123	training_defined_top50_hvg	pretrained_vs_random	50	0.01619275641842527	0.06783375174271766
nac	123	training_defined_top50_hvg	pretrained_vs_constant	50	0.008012052373751688	0.05869831540790438
nac	456	training_defined_top50_hvg	pretrained_vs_random	50	0.026850332930946186	0.07350822418000247
nac	456	training_defined_top50_hvg	pretrained_vs_constant	50	0.012445495696827569	0.0645804491424955
her2st	42	training_defined_top50_hvg	pretrained_vs_random	50	0.026809217839175115	0.04560272063955795
her2st	42	training_defined_top50_hvg	pretrained_vs_constant	50	0.018794828926015722	0.040975561432868624
her2st	123	training_defined_top50_hvg	pretrained_vs_random	50	0.029790938292134583	0.03985828013085113
her2st	123	training_defined_top50_hvg	pretrained_vs_constant	50	0.017993516145383137	0.03412466535881009
her2st	456	training_defined_top50_hvg	pretrained_vs_random	50	0.030084390578054704	0.03585178192409
her2st	456	training_defined_top50_hvg	pretrained_vs_constant	50	0.020177711814717447	0.03637343045679042
