## Supplementary material for "Pretrained gene representations transfer mean expression more broadly than spatial patterns in virtual spatial transcriptomics": Source Data: supp_training_defined_top50_hvg_genes.tsv

cohort	gene_id	training_hvg_rank	training_spot_std	training_mean_log_expression
hippocampus_donor_disjoint	ENSG00000118271	1	3.525217811813954	2.0676767854113987
hippocampus_donor_disjoint	ENSG00000104888	2	3.466757798716708	4.492360924255341
hippocampus_donor_disjoint	ENSG00000128245	3	3.414368886134873	4.544984130118482
hippocampus_donor_disjoint	ENSG00000170027	4	3.395035083605904	4.002824706704755
hippocampus_donor_disjoint	ENSG00000099194	5	3.3522646490356047	4.461190990947983
hippocampus_donor_disjoint	ENSG00000112531	6	3.314867603077295	3.244093775436495
hippocampus_donor_disjoint	ENSG00000137409	7	3.301574535855388	3.9061260121555104
hippocampus_donor_disjoint	ENSG00000067225	8	3.3010958613781765	4.029320965329856
hippocampus_donor_disjoint	ENSG00000105409	9	3.3002594445724207	3.132841251678085
hippocampus_donor_disjoint	ENSG00000132639	10	3.297298814689344	5.699839985157625
hippocampus_donor_disjoint	ENSG00000127585	11	3.286648255268522	3.45917579668067
hippocampus_donor_disjoint	ENSG00000070087	12	3.28528134797959	3.5030622646822827
hippocampus_donor_disjoint	ENSG00000171603	13	3.2841631704311727	3.4388355013826524
hippocampus_donor_disjoint	ENSG00000080822	14	3.2734905904797094	2.65982076854863
hippocampus_donor_disjoint	ENSG00000111897	15	3.269605354583148	3.995740924113894
hippocampus_donor_disjoint	ENSG00000148671	16	3.2609825809725703	2.92905997604067
hippocampus_donor_disjoint	ENSG00000131174	17	3.2600585664390342	3.703313684143186
hippocampus_donor_disjoint	ENSG00000103260	18	3.256307995568372	3.5042692123093024
hippocampus_donor_disjoint	ENSG00000165802	19	3.246064820312289	3.2080144629580336
hippocampus_donor_disjoint	ENSG00000115310	20	3.2455524496369708	4.453526137143937
hippocampus_donor_disjoint	ENSG00000133134	21	3.244334569932213	3.044271863049268
hippocampus_donor_disjoint	ENSG00000109971	22	3.2342263951574446	4.6732524484937095
hippocampus_donor_disjoint	ENSG00000162188	23	3.232490479910261	2.906343427884764
hippocampus_donor_disjoint	ENSG00000162545	24	3.232485115935635	4.559811657822964
hippocampus_donor_disjoint	ENSG00000128989	25	3.2296536584439424	3.080092018630605
hippocampus_donor_disjoint	ENSG00000116288	26	3.222988403105366	3.3325060846668
hippocampus_donor_disjoint	ENSG00000243678	27	3.222137825999141	3.21632521487208
hippocampus_donor_disjoint	ENSG00000090266	28	3.216792364951849	4.130075916887197
hippocampus_donor_disjoint	ENSG00000142168	29	3.2163315710881086	4.55273879524401
hippocampus_donor_disjoint	ENSG00000137726	30	3.2154341675532403	2.7499527134350985
hippocampus_donor_disjoint	ENSG00000141367	31	3.20241513230817	2.967282865759922
hippocampus_donor_disjoint	ENSG00000170889	32	3.2009672275331877	4.304419090728482
hippocampus_donor_disjoint	ENSG00000019582	33	3.1996194255550403	2.563912845606824
hippocampus_donor_disjoint	ENSG00000132471	34	3.1994925316307845	3.0600245729401343
hippocampus_donor_disjoint	ENSG00000122566	35	3.1973384284487723	3.113950615587292
hippocampus_donor_disjoint	ENSG00000107223	36	3.1956107833754017	3.087107458221461
hippocampus_donor_disjoint	ENSG00000112335	37	3.195198487776147	3.068834541185101
hippocampus_donor_disjoint	ENSG00000105193	38	3.192573921819456	4.351922709702805
hippocampus_donor_disjoint	ENSG00000008056	39	3.192033775304411	2.700212938222992
hippocampus_donor_disjoint	ENSG00000138814	40	3.179038993555108	2.633386197442495
hippocampus_donor_disjoint	ENSG00000135744	41	3.170972677670844	2.5764410879522472
hippocampus_donor_disjoint	ENSG00000204628	42	3.162142983910112	2.8981847524566917
hippocampus_donor_disjoint	ENSG00000118785	43	3.160496413135545	2.254495835205909
hippocampus_donor_disjoint	ENSG00000130522	44	3.1493653659435816	2.735824041377663
hippocampus_donor_disjoint	ENSG00000104695	45	3.1342011343230136	2.7512521144839983
hippocampus_donor_disjoint	ENSG00000127022	46	3.1338467472400016	2.780634139457252
hippocampus_donor_disjoint	ENSG00000188612	47	3.1334415224055694	2.7545908804981405
hippocampus_donor_disjoint	ENSG00000139644	48	3.132170121683824	2.728121952040835
hippocampus_donor_disjoint	ENSG00000198832	49	3.13163127492951	2.7385351679033705
hippocampus_donor_disjoint	ENSG00000164176	50	3.129323943175929	2.495774528014381
dlpfc	ENSG00000099194	1	3.181088093422181	3.7745738965011455
dlpfc	ENSG00000112531	2	3.1477252568505385	3.599302635423008
dlpfc	ENSG00000127914	3	3.107487541311662	3.8176036831677256
dlpfc	ENSG00000175874	4	3.1004399103997486	4.011746027769117
dlpfc	ENSG00000131095	5	3.097119690919673	5.470195141796456
dlpfc	ENSG00000147588	6	3.0885874143746075	3.52368946655123
dlpfc	ENSG00000120694	7	3.08650355092211	3.882309816242564
dlpfc	ENSG00000171634	8	3.085769016715976	3.4736608152275448
dlpfc	ENSG00000126777	9	3.083880894911087	3.882971014576807
dlpfc	ENSG00000123200	10	3.081066301392159	3.9244852514844055
dlpfc	ENSG00000100852	11	3.0659431241326165	3.542911893927021
dlpfc	ENSG00000145335	12	3.0645334497037418	3.370508570806516
dlpfc	ENSG00000184007	13	3.063436934657464	3.024981255474886
dlpfc	ENSG00000162188	14	3.0622595213641843	3.428188660532784
dlpfc	ENSG00000174938	15	3.059923020968381	3.3264738056860867
dlpfc	ENSG00000240694	16	3.058011191182327	3.4960911401496597
dlpfc	ENSG00000139116	17	3.057863351584361	4.130864348214816
dlpfc	ENSG00000114279	18	3.056227644541317	3.198759996306772
dlpfc	ENSG00000137726	19	3.0555677502506478	3.851253471970904
dlpfc	ENSG00000131018	20	3.0542507562387105	3.159294888227263
dlpfc	ENSG00000133134	21	3.052106235586673	3.644688764134176
dlpfc	ENSG00000130203	22	3.051671628205843	4.449191448065602
dlpfc	ENSG00000131174	23	3.051259029360709	3.2548441661744683
dlpfc	ENSG00000141367	24	3.050907494593768	3.856218552753311
dlpfc	ENSG00000119707	25	3.049346897741976	2.9547474714609967
dlpfc	ENSG00000184368	26	3.0463603121470597	2.90793968960644
dlpfc	ENSG00000116539	27	3.0431169482264147	3.2474092595634194
dlpfc	ENSG00000070087	28	3.0426762462097403	3.951292462168383
dlpfc	ENSG00000090266	29	3.038777409874688	3.5277218375689463
dlpfc	ENSG00000018236	30	3.0359348833398605	3.245685467912528
dlpfc	ENSG00000058404	31	3.032444470436336	4.123440822242823
dlpfc	ENSG00000164985	32	3.032203053809628	3.919707006988058
dlpfc	ENSG00000105270	33	3.0310622364506705	3.441582482560787
dlpfc	ENSG00000116675	34	3.030986902254554	3.3848020565775343
dlpfc	ENSG00000078674	35	3.030982463708058	3.062198190140318
dlpfc	ENSG00000142875	36	3.0306935501606844	3.843038912443272
dlpfc	ENSG00000008056	37	3.0306615269756705	3.1488472706687776
dlpfc	ENSG00000173726	38	3.029413820930356	3.489592182659211
dlpfc	ENSG00000198825	39	3.027404946827351	2.88081674019485
dlpfc	ENSG00000130522	40	3.027339475369727	3.45663006283901
dlpfc	ENSG00000147526	41	3.0270904765772637	3.2725079679697515
dlpfc	ENSG00000081189	42	3.02695043970912	4.5672161783888
dlpfc	ENSG00000166326	43	3.0265963393629405	3.559333125434589
dlpfc	ENSG00000132872	44	3.02445710120312	2.8596053434578512
dlpfc	ENSG00000116983	45	3.023326775286418	3.083184335044158
dlpfc	ENSG00000048740	46	3.023071635512881	3.0280630199208525
dlpfc	ENSG00000153187	47	3.022671445321073	3.6009258125102077
dlpfc	ENSG00000143420	48	3.018614848069864	3.233501106112571
dlpfc	ENSG00000080822	49	3.0185271061956813	2.417669305921321
dlpfc	ENSG00000171368	50	3.017681648301059	3.4017608205941707
nac	ENSG00000100473	1	3.146753491472666	3.5029388179791097
nac	ENSG00000080822	2	3.1465375884253124	3.1703411288412964
nac	ENSG00000118785	3	3.1414599443347533	3.2773703644627448
nac	ENSG00000006128	4	3.1372398385678943	4.313891910913492
nac	ENSG00000104327	5	3.1059654991811563	3.899791228162492
nac	ENSG00000099194	6	3.0973512683695907	4.2255166017680486
nac	ENSG00000154027	7	3.070908818600243	3.418667747579457
nac	ENSG00000132872	8	3.070664361702232	3.476281243422437
nac	ENSG00000123360	9	3.0660934312740604	4.123363658637655
nac	ENSG00000110675	10	3.0545747729949912	3.6948646090954536
nac	ENSG00000019582	11	3.049502765733852	2.728864836021364
nac	ENSG00000198825	12	3.049397820423284	3.444625255702747
nac	ENSG00000124140	13	3.049000014374646	3.6016931550594613
nac	ENSG00000260230	14	3.0485952337573536	3.4737406639720585
nac	ENSG00000157103	15	3.047073112647757	3.2251790412544725
nac	ENSG00000159164	16	3.0464929472596496	3.6016659979478005
nac	ENSG00000047249	17	3.04440466709195	3.570088895758788
nac	ENSG00000117906	18	3.0441275310888085	3.45962027731004
nac	ENSG00000101438	19	3.043021996361259	3.233838686098979
nac	ENSG00000148468	20	3.0420354793128634	3.5937623411518627
nac	ENSG00000141542	21	3.0419989737832074	3.53805775264418
nac	ENSG00000116983	22	3.04149515598182	3.509306782453694
nac	ENSG00000143878	23	3.0414578326395425	3.292633220308882
nac	ENSG00000197586	24	3.0402250680111123	3.501048718361924
nac	ENSG00000115365	25	3.038662308778305	3.5736471926962743
nac	ENSG00000162188	26	3.0385456877646733	3.236232199471164
nac	ENSG00000145335	27	3.037948250867673	3.0775774179120186
nac	ENSG00000198832	28	3.037267886093216	3.5171048529257
nac	ENSG00000116675	29	3.0369844111153124	3.308618691295253
nac	ENSG00000184205	30	3.0358440698594524	3.2144825678146707
nac	ENSG00000123384	31	3.0356301415228124	3.516136557599716
nac	ENSG00000149212	32	3.035184200621515	3.630073709811093
nac	ENSG00000022267	33	3.034976195002367	3.4362971899008103
nac	ENSG00000008056	34	3.0344896450260035	3.362871344519575
nac	ENSG00000174938	35	3.0330539714407005	3.723069304488529
nac	ENSG00000115762	36	3.032713202793151	3.5640607980556727
nac	ENSG00000183044	37	3.030981269892432	3.6665936858687647
nac	ENSG00000106278	38	3.03012879090342	2.904176723485845
nac	ENSG00000100302	39	3.030125481252159	2.683645704522732
nac	ENSG00000075142	40	3.0299853316906176	3.301977729195169
nac	ENSG00000105270	41	3.0299518805003114	3.47030976208956
nac	ENSG00000159720	42	3.0293634811655106	3.4532881564407494
nac	ENSG00000181061	43	3.028991611606798	3.3785330925397283
nac	ENSG00000182013	44	3.0284130346687537	3.0955088402441597
nac	ENSG00000107223	45	3.027235156762268	3.59600653151968
nac	ENSG00000097021	46	3.0269235993456127	3.2656340647034834
nac	ENSG00000104695	47	3.0267890091861007	3.4962232252091665
nac	ENSG00000188612	48	3.026368386506837	3.639107243869712
nac	ENSG00000100138	49	3.026302318788145	3.297859936559409
nac	ENSG00000243678	50	3.026086525923094	3.5127115673016207
her2st	ENSG00000211896	1	3.694249202431497	4.392190542249368
her2st	ENSG00000110484	2	3.617035202590603	4.771193418870694
her2st	ENSG00000131771	3	3.385265699201728	3.636185231194652
her2st	ENSG00000141744	4	3.307229424166526	3.442015511260896
her2st	ENSG00000076604	5	3.2896818838262463	4.221924389575992
her2st	ENSG00000105664	6	3.2798690910341395	3.616519958314981
her2st	ENSG00000099194	7	3.243406056866645	3.8329754439447328
her2st	ENSG00000272398	8	3.22910737954377	4.184634386736137
her2st	ENSG00000142949	9	3.2146243061764204	5.66897739127411
her2st	ENSG00000011465	10	3.17854812952958	3.785805041033012
her2st	ENSG00000111341	11	3.16396968233364	4.644396682875093
her2st	ENSG00000276293	12	3.1602312079350807	3.5840413604645773
her2st	ENSG00000164919	13	3.1502480156913517	4.258652314771885
her2st	ENSG00000108679	14	3.1446661760123256	4.559103960439076
her2st	ENSG00000106538	15	3.1214464211240416	4.033950720540847
her2st	ENSG00000141753	16	3.1005628344708365	4.098486328125
her2st	ENSG00000189334	17	3.09026875225276	5.003038938618555
her2st	ENSG00000110958	18	3.083959194972861	3.87047484989336
her2st	ENSG00000012223	19	3.08190545853732	2.00189057449205
her2st	ENSG00000141367	20	3.079177045742083	3.694711066452615
her2st	ENSG00000122566	21	3.0768106092411345	4.52466647637704
her2st	ENSG00000109971	22	3.0757601455500887	4.391008011000093
her2st	ENSG00000068697	23	3.045543438216566	4.130133849916543
her2st	ENSG00000142168	24	3.03898764846997	3.5014576789108864
her2st	ENSG00000008283	25	3.037176192206886	3.7519447068573815
her2st	ENSG00000198467	26	3.035146295622189	3.248021787196309
her2st	ENSG00000139644	27	3.032016256095306	4.075173977362296
her2st	ENSG00000125835	28	3.0318792900202625	4.261202149886405
her2st	ENSG00000115415	29	3.02875146197132	2.893503975797478
her2st	ENSG00000197747	30	3.0254124131897635	3.487076579017526
her2st	ENSG00000106333	31	3.0201928892410126	3.1416306855063056
her2st	ENSG00000189043	32	3.012937513511401	3.789520926546272
her2st	ENSG00000188243	33	3.01244099173813	2.9141238521043906
her2st	ENSG00000138080	34	3.0068806660687866	3.758290273060784
her2st	ENSG00000136490	35	3.005263850972132	3.088787381769288
her2st	ENSG00000103260	36	3.0020395229484	3.718893793032502
her2st	ENSG00000090266	37	2.998732002317741	3.257801455715644
her2st	ENSG00000149131	38	2.9949227074315	2.8816950785017155
her2st	ENSG00000130811	39	2.9946561307400588	3.2160305559741285
her2st	ENSG00000067225	40	2.992685490781211	3.845324576629729
her2st	ENSG00000153187	41	2.989827285385961	3.471847101319084
her2st	ENSG00000232112	42	2.9890875852787326	3.211821814290848
her2st	ENSG00000177556	43	2.988097248006098	3.8150385843610906
her2st	ENSG00000124942	44	2.986228786130312	3.355289455153468
her2st	ENSG00000172366	45	2.979092900389062	3.519657728608355
her2st	ENSG00000116133	46	2.9740192413571425	4.81229051720141
her2st	ENSG00000101182	47	2.971894812119708	2.9633255792725333
her2st	ENSG00000130522	48	2.970420935178494	3.1613292768801
her2st	ENSG00000141759	49	2.968509107303332	3.4306291004033755
her2st	ENSG00000173821	50	2.967978168151206	3.1098882748748147
