## Supplementary material for "Pretrained gene representations transfer mean expression more broadly than spatial patterns in virtual spatial transcriptomics": Source Data: supp_training_defined_top50_hvg_matched_effects.tsv

cohort	seed	subset	contrast	n_genes	mean_within_gene_pcc_gain	centered_rmse_reduction
hippocampus_donor_disjoint	42	training_defined_top50_hvg	pretrained_vs_random	50	0.07972228256211869	0.07255619138764224
hippocampus_donor_disjoint	42	training_defined_top50_hvg	pretrained_vs_constant	50	0.034207528463673365	0.06704098205032505
hippocampus_donor_disjoint	42	training_defined_top50_hvg	pretrained_vs_shuffled	50	0.06393350729680616	0.06965302892462555
hippocampus_donor_disjoint	42	training_defined_top50_hvg	fitted_target_vs_pretrained	50	0.01372913086272834	0.020466888544572015
hippocampus_donor_disjoint	123	training_defined_top50_hvg	pretrained_vs_random	50	0.058987437218886635	0.06254996717271144
hippocampus_donor_disjoint	123	training_defined_top50_hvg	pretrained_vs_constant	50	0.03730542446935475	0.06928266189275067
hippocampus_donor_disjoint	123	training_defined_top50_hvg	pretrained_vs_shuffled	50	0.04558131058945317	0.07105739535507949
hippocampus_donor_disjoint	123	training_defined_top50_hvg	fitted_target_vs_pretrained	50	0.017340683536365697	0.022832956768909174
hippocampus_donor_disjoint	456	training_defined_top50_hvg	pretrained_vs_random	50	0.06261025808831538	0.07183881100667566
hippocampus_donor_disjoint	456	training_defined_top50_hvg	pretrained_vs_constant	50	0.0327066967351865	0.06582073658035492
hippocampus_donor_disjoint	456	training_defined_top50_hvg	pretrained_vs_shuffled	50	0.04414360352340563	0.0632686362687589
hippocampus_donor_disjoint	456	training_defined_top50_hvg	fitted_target_vs_pretrained	50	0.0050789605861640275	0.015282366739249209
dlpfc	42	training_defined_top50_hvg	pretrained_vs_random	50	0.03445896419885522	0.07026808621411185
dlpfc	42	training_defined_top50_hvg	pretrained_vs_constant	50	0.02677425867164332	0.060364324674958336
dlpfc	42	training_defined_top50_hvg	pretrained_vs_shuffled	50	0.030899653331501686	0.06142646020090936
dlpfc	42	training_defined_top50_hvg	fitted_target_vs_pretrained	50	0.016006204691575654	0.028109683613056102
dlpfc	123	training_defined_top50_hvg	pretrained_vs_random	50	0.030947919445626526	0.059369054720150416
dlpfc	123	training_defined_top50_hvg	pretrained_vs_constant	50	0.023065512060450488	0.058924828460379164
dlpfc	123	training_defined_top50_hvg	pretrained_vs_shuffled	50	0.03568347625268617	0.06870143762987402
dlpfc	123	training_defined_top50_hvg	fitted_target_vs_pretrained	50	0.01682872699539445	0.024860090885080233
dlpfc	456	training_defined_top50_hvg	pretrained_vs_random	50	0.028143653566190113	0.05969756558429129
dlpfc	456	training_defined_top50_hvg	pretrained_vs_constant	50	0.012344826055563335	0.05087851288016987
dlpfc	456	training_defined_top50_hvg	pretrained_vs_shuffled	50	0.02118281392832469	0.05114959098956273
dlpfc	456	training_defined_top50_hvg	fitted_target_vs_pretrained	50	0.016815305869078367	0.022769681584235535
nac	42	training_defined_top50_hvg	pretrained_vs_random	50	0.022824680871086966	0.07970751084476202
nac	42	training_defined_top50_hvg	pretrained_vs_constant	50	-0.0019474600242596063	0.06249192660519487
nac	42	training_defined_top50_hvg	pretrained_vs_shuffled	50	0.010132382611631019	0.07724649563485242
nac	42	training_defined_top50_hvg	fitted_target_vs_pretrained	50	0.01968529322877932	0.035197016375913215
nac	123	training_defined_top50_hvg	pretrained_vs_random	50	0.01619275641842527	0.06783375174271766
nac	123	training_defined_top50_hvg	pretrained_vs_constant	50	0.008012052373751688	0.05869831540790438
nac	123	training_defined_top50_hvg	pretrained_vs_shuffled	50	0.01135225271536	0.06592375147808793
nac	123	training_defined_top50_hvg	fitted_target_vs_pretrained	50	0.012752526362733496	0.04178165091326269
nac	456	training_defined_top50_hvg	pretrained_vs_random	50	0.026850332930946186	0.07350822418000247
nac	456	training_defined_top50_hvg	pretrained_vs_constant	50	0.012445495696827569	0.0645804491424955
nac	456	training_defined_top50_hvg	pretrained_vs_shuffled	50	0.015087144580329448	0.05928690900603639
nac	456	training_defined_top50_hvg	fitted_target_vs_pretrained	50	0.0012982059724848671	0.016467585371588545
her2st	42	training_defined_top50_hvg	pretrained_vs_random	50	0.026809217839175115	0.04560272063955795
her2st	42	training_defined_top50_hvg	pretrained_vs_constant	50	0.018794828926015722	0.040975561432868624
her2st	42	training_defined_top50_hvg	pretrained_vs_shuffled	50	0.023031979327898078	0.04178682124722988
her2st	42	training_defined_top50_hvg	fitted_target_vs_pretrained	50	-0.0054986039136346865	-0.00028950182978837447
her2st	123	training_defined_top50_hvg	pretrained_vs_random	50	0.029790938292134583	0.03985828013085113
her2st	123	training_defined_top50_hvg	pretrained_vs_constant	50	0.017993516145383137	0.03412466535881009
her2st	123	training_defined_top50_hvg	pretrained_vs_shuffled	50	0.023567257102093286	0.04358216997242037
her2st	123	training_defined_top50_hvg	fitted_target_vs_pretrained	50	-0.0076895476474034	0.0007346540740074126
her2st	456	training_defined_top50_hvg	pretrained_vs_random	50	0.030084390578054704	0.03585178192409
her2st	456	training_defined_top50_hvg	pretrained_vs_constant	50	0.020177711814717447	0.03637343045679042
her2st	456	training_defined_top50_hvg	pretrained_vs_shuffled	50	0.019607857761006348	0.038472502412314924
her2st	456	training_defined_top50_hvg	fitted_target_vs_pretrained	50	-0.0010818714262459117	0.0043831859865353096
