## Supplementary material for "Pretrained gene representations transfer mean expression more broadly than spatial patterns in virtual spatial transcriptomics": Source Data: supp_training_defined_top50_hvg_matched_summary.tsv

cohort	subset	contrast	n_genes	mean_within_gene_pcc_gain_mean	mean_within_gene_pcc_gain_min	mean_within_gene_pcc_gain_max	centered_rmse_reduction_mean	centered_rmse_reduction_min	centered_rmse_reduction_max	n_runs
dlpfc	training_defined_top50_hvg	fitted_target_vs_pretrained	50	0.01655007918534949	0.016006204691575654	0.01682872699539445	0.025246485360790622	0.022769681584235535	0.028109683613056102	3
dlpfc	training_defined_top50_hvg	pretrained_vs_constant	50	0.02072819892921905	0.012344826055563335	0.02677425867164332	0.056722555338502456	0.05087851288016987	0.060364324674958336	3
dlpfc	training_defined_top50_hvg	pretrained_vs_random	50	0.031183512403557285	0.028143653566190113	0.03445896419885522	0.06311156883951785	0.059369054720150416	0.07026808621411185	3
dlpfc	training_defined_top50_hvg	pretrained_vs_shuffled	50	0.02925531450417085	0.02118281392832469	0.03568347625268617	0.060425829606782035	0.05114959098956273	0.06870143762987402	3
her2st	training_defined_top50_hvg	fitted_target_vs_pretrained	50	-0.004756674329094666	-0.0076895476474034	-0.0010818714262459117	0.0016094460769181158	-0.00028950182978837447	0.0043831859865353096	3
her2st	training_defined_top50_hvg	pretrained_vs_constant	50	0.018988685628705437	0.017993516145383137	0.020177711814717447	0.037157885749489715	0.03412466535881009	0.040975561432868624	3
her2st	training_defined_top50_hvg	pretrained_vs_random	50	0.028894848903121467	0.026809217839175115	0.030084390578054704	0.040437594231499695	0.03585178192409	0.04560272063955795	3
her2st	training_defined_top50_hvg	pretrained_vs_shuffled	50	0.02206903139699924	0.019607857761006348	0.023567257102093286	0.04128049787732172	0.038472502412314924	0.04358216997242037	3
hippocampus_donor_disjoint	training_defined_top50_hvg	fitted_target_vs_pretrained	50	0.012049591661752687	0.0050789605861640275	0.017340683536365697	0.0195274040175768	0.015282366739249209	0.022832956768909174	3
hippocampus_donor_disjoint	training_defined_top50_hvg	pretrained_vs_constant	50	0.03473988322273821	0.0327066967351865	0.03730542446935475	0.06738146017447688	0.06582073658035492	0.06928266189275067	3
hippocampus_donor_disjoint	training_defined_top50_hvg	pretrained_vs_random	50	0.06710665928977357	0.058987437218886635	0.07972228256211869	0.06898165652234312	0.06254996717271144	0.07255619138764224	3
hippocampus_donor_disjoint	training_defined_top50_hvg	pretrained_vs_shuffled	50	0.05121947380322165	0.04414360352340563	0.06393350729680616	0.06799302018282131	0.0632686362687589	0.07105739535507949	3
nac	training_defined_top50_hvg	fitted_target_vs_pretrained	50	0.011245341854665894	0.0012982059724848671	0.01968529322877932	0.031148750886921484	0.016467585371588545	0.04178165091326269	3
nac	training_defined_top50_hvg	pretrained_vs_constant	50	0.0061700293487732165	-0.0019474600242596063	0.012445495696827569	0.06192356371853158	0.05869831540790438	0.0645804491424955	3
nac	training_defined_top50_hvg	pretrained_vs_random	50	0.021955923406819473	0.01619275641842527	0.026850332930946186	0.07368316225582738	0.06783375174271766	0.07970751084476202	3
nac	training_defined_top50_hvg	pretrained_vs_shuffled	50	0.012190593302440156	0.010132382611631019	0.015087144580329448	0.06748571870632558	0.05928690900603639	0.07724649563485242	3
