## Supplementary material for "Pretrained gene representations transfer mean expression more broadly than spatial patterns in virtual spatial transcriptomics": Source Data: supp_training_defined_top50_hvg_per_gene_summary.tsv

cohort	contrast	n_genes	mean_effect	median_effect	q25_effect	q75_effect	n_positive	fraction_positive
dlpfc	pretrained_vs_random	50	0.031183512403557292	0.02424764993367	0.006642865087085575	0.04661016123314075	38	0.76
dlpfc	pretrained_vs_constant	50	0.020728198929219063	0.015256455425136345	-0.011023911601257343	0.04194876282198283	30	0.6
dlpfc	pretrained_vs_shuffled	50	0.02925531450417087	0.017409211957962314	0.002112367332610998	0.04742224954482053	39	0.78
dlpfc	fitted_target_vs_pretrained	50	0.016550079185349464	0.0017661635082935009	-0.005458743220620404	0.017048925691903846	28	0.56
her2st	pretrained_vs_random	50	0.02889484890312146	0.01701323948658173	0.005320367398183044	0.034713662005231724	40	0.8
her2st	pretrained_vs_constant	50	0.01898868562870543	0.008818482142308504	2.1661081940868517e-05	0.022860218571293476	37	0.74
her2st	pretrained_vs_shuffled	50	0.022069031396999242	0.0136996105012188	0.0035473499232262138	0.026005981563244965	39	0.78
her2st	fitted_target_vs_pretrained	50	-0.004756674329094668	-0.0035950725174313898	-0.006157466642461228	0.00224597531866041	16	0.32
hippocampus_donor_disjoint	pretrained_vs_random	50	0.06710665928977355	0.06408393802308165	0.015874760043195407	0.11743525419306364	40	0.8
hippocampus_donor_disjoint	pretrained_vs_constant	50	0.03473988322273819	0.03521469462697635	-0.0032501628634044972	0.06877385701153116	36	0.72
hippocampus_donor_disjoint	pretrained_vs_shuffled	50	0.05121947380322164	0.055911897671584554	0.0066412738775214145	0.10675529311813095	39	0.78
hippocampus_donor_disjoint	fitted_target_vs_pretrained	50	0.012049591661752729	0.006884743827466212	-0.004015868490076758	0.018187623477861525	33	0.66
nac	pretrained_vs_random	50	0.02195592340681945	0.019255746121954645	0.006543784441942008	0.033230130718544186	43	0.86
nac	pretrained_vs_constant	50	0.006170029348773221	0.006756818757538396	0.0010617058352651414	0.012716625613162617	39	0.78
nac	pretrained_vs_shuffled	50	0.012190593302440118	0.010330357322115263	0.0036219629528220732	0.018302885617595525	43	0.86
nac	fitted_target_vs_pretrained	50	0.011245341854665922	0.0012247541128580879	-0.0015630419232184243	0.008014903981635185	30	0.6
