## Supplementary material for "Pretrained gene representations transfer mean expression more broadly than spatial patterns in virtual spatial transcriptomics": Source Data: supp_training_defined_top50_hvg_section_centered_absolute.tsv

cohort	seed	condition	n_genes	section_centered_mean_within_gene_pcc	section_centered_median_within_gene_pcc	subset
dlpfc	42	constant	50	0.17862778838989818	0.20943117656975374	training_defined_top50_hvg
dlpfc	42	pretrained	50	0.21041334114935684	0.21947524481407255	training_defined_top50_hvg
dlpfc	42	random	50	0.16768665017424633	0.1729796695320353	training_defined_top50_hvg
dlpfc	123	constant	50	0.18139292264264892	0.216153276498285	training_defined_top50_hvg
dlpfc	123	pretrained	50	0.2025007346537162	0.19449457497460942	training_defined_top50_hvg
dlpfc	123	random	50	0.17489062780804077	0.1868964543626304	training_defined_top50_hvg
dlpfc	456	constant	50	0.18472783483976243	0.2136147354712188	training_defined_top50_hvg
dlpfc	456	pretrained	50	0.21037341378315674	0.22481064715390525	training_defined_top50_hvg
dlpfc	456	random	50	0.161892871004149	0.1831173740868824	training_defined_top50_hvg
her2st	42	constant	50	0.19952516803665687	0.2019610168834745	training_defined_top50_hvg
her2st	42	pretrained	50	0.20838648405434865	0.20063934247351314	training_defined_top50_hvg
her2st	42	random	50	0.18951304432478594	0.18928762539434363	training_defined_top50_hvg
her2st	123	constant	50	0.20100804348336201	0.20061561986345033	training_defined_top50_hvg
her2st	123	pretrained	50	0.21495948517076235	0.21026919742696432	training_defined_top50_hvg
her2st	123	random	50	0.19120511473078294	0.19629593352634406	training_defined_top50_hvg
her2st	456	constant	50	0.19796262512728682	0.2008312651241071	training_defined_top50_hvg
her2st	456	pretrained	50	0.21137120025937275	0.208550341026016	training_defined_top50_hvg
her2st	456	random	50	0.18473200444177315	0.1875013531583478	training_defined_top50_hvg
hippocampus_donor_disjoint	42	constant	50	0.20905409830341656	0.2484971996820661	training_defined_top50_hvg
hippocampus_donor_disjoint	42	pretrained	50	0.24096282458308715	0.24709984531240015	training_defined_top50_hvg
hippocampus_donor_disjoint	42	random	50	0.16080123986973469	0.18128296623845797	training_defined_top50_hvg
hippocampus_donor_disjoint	123	constant	50	0.20131314839084669	0.23657010067761836	training_defined_top50_hvg
hippocampus_donor_disjoint	123	pretrained	50	0.23765692429642446	0.2545990639592556	training_defined_top50_hvg
hippocampus_donor_disjoint	123	random	50	0.18016560601840254	0.2037036353977236	training_defined_top50_hvg
hippocampus_donor_disjoint	456	constant	50	0.21342491576423034	0.2544703655582446	training_defined_top50_hvg
hippocampus_donor_disjoint	456	pretrained	50	0.2441591454644218	0.26130592677705866	training_defined_top50_hvg
hippocampus_donor_disjoint	456	random	50	0.18468755521707106	0.21244416573915445	training_defined_top50_hvg
nac	42	constant	50	0.23530352850148728	0.2615921709778297	training_defined_top50_hvg
nac	42	pretrained	50	0.2318787348333295	0.25232177693671476	training_defined_top50_hvg
nac	42	random	50	0.20946451597781823	0.2210894650691858	training_defined_top50_hvg
nac	123	constant	50	0.22742175006038617	0.253798615430194	training_defined_top50_hvg
nac	123	pretrained	50	0.23689626081938972	0.2602004477141152	training_defined_top50_hvg
nac	123	random	50	0.2214468310711358	0.2409973275987197	training_defined_top50_hvg
nac	456	constant	50	0.2174180744754802	0.24273756518372824	training_defined_top50_hvg
nac	456	pretrained	50	0.23220802262764717	0.2562089383878373	training_defined_top50_hvg
nac	456	random	50	0.20217274475061311	0.22712423909805454	training_defined_top50_hvg
