## Supplementary material for "Pretrained gene representations transfer mean expression more broadly than spatial patterns in virtual spatial transcriptomics": Source Data: supp_training_defined_top50_hvg_section_centered_effects.tsv

cohort	seed	subset	contrast	n_genes	section_centered_mean_within_gene_pcc_gain
dlpfc	42	training_defined_top50_hvg	pretrained_vs_random	50	0.042726690975110504
dlpfc	42	training_defined_top50_hvg	pretrained_vs_constant	50	0.03178555275945866
dlpfc	123	training_defined_top50_hvg	pretrained_vs_random	50	0.02761010684567544
dlpfc	123	training_defined_top50_hvg	pretrained_vs_constant	50	0.02110781201106729
dlpfc	456	training_defined_top50_hvg	pretrained_vs_random	50	0.048480542779007735
dlpfc	456	training_defined_top50_hvg	pretrained_vs_constant	50	0.02564557894339431
her2st	42	training_defined_top50_hvg	pretrained_vs_random	50	0.018873439729562708
her2st	42	training_defined_top50_hvg	pretrained_vs_constant	50	0.008861316017691773
her2st	123	training_defined_top50_hvg	pretrained_vs_random	50	0.02375437043997941
her2st	123	training_defined_top50_hvg	pretrained_vs_constant	50	0.01395144168740034
her2st	456	training_defined_top50_hvg	pretrained_vs_random	50	0.026639195817599604
her2st	456	training_defined_top50_hvg	pretrained_vs_constant	50	0.013408575132085931
hippocampus_donor_disjoint	42	training_defined_top50_hvg	pretrained_vs_random	50	0.08016158471335247
hippocampus_donor_disjoint	42	training_defined_top50_hvg	pretrained_vs_constant	50	0.03190872627967059
hippocampus_donor_disjoint	123	training_defined_top50_hvg	pretrained_vs_random	50	0.057491318278021925
hippocampus_donor_disjoint	123	training_defined_top50_hvg	pretrained_vs_constant	50	0.036343775905577774
hippocampus_donor_disjoint	456	training_defined_top50_hvg	pretrained_vs_random	50	0.05947159024735074
hippocampus_donor_disjoint	456	training_defined_top50_hvg	pretrained_vs_constant	50	0.030734229700191462
nac	42	training_defined_top50_hvg	pretrained_vs_random	50	0.02241421885551126
nac	42	training_defined_top50_hvg	pretrained_vs_constant	50	-0.0034247936681577884
nac	123	training_defined_top50_hvg	pretrained_vs_random	50	0.015449429748253918
nac	123	training_defined_top50_hvg	pretrained_vs_constant	50	0.009474510759003546
nac	456	training_defined_top50_hvg	pretrained_vs_random	50	0.030035277877034056
nac	456	training_defined_top50_hvg	pretrained_vs_constant	50	0.01478994815216697
