## Supplementary material for "Pretrained gene representations transfer mean expression more broadly than spatial patterns in virtual spatial transcriptomics": Source Data: supp_training_defined_top50_hvg_section_centered_summary.tsv

cohort	subset	contrast	n_genes	section_centered_mean_within_gene_pcc_gain_mean	section_centered_mean_within_gene_pcc_gain_min	section_centered_mean_within_gene_pcc_gain_max	n_runs
dlpfc	training_defined_top50_hvg	pretrained_vs_constant	50	0.026179647904640085	0.02110781201106729	0.03178555275945866	3
dlpfc	training_defined_top50_hvg	pretrained_vs_random	50	0.039605780199931225	0.02761010684567544	0.048480542779007735	3
her2st	training_defined_top50_hvg	pretrained_vs_constant	50	0.01207377761239268	0.008861316017691773	0.01395144168740034	3
her2st	training_defined_top50_hvg	pretrained_vs_random	50	0.02308900199571391	0.018873439729562708	0.026639195817599604	3
hippocampus_donor_disjoint	training_defined_top50_hvg	pretrained_vs_constant	50	0.03299557729514661	0.030734229700191462	0.036343775905577774	3
hippocampus_donor_disjoint	training_defined_top50_hvg	pretrained_vs_random	50	0.06570816441290837	0.057491318278021925	0.08016158471335247	3
nac	training_defined_top50_hvg	pretrained_vs_constant	50	0.0069465550810042425	-0.0034247936681577884	0.01478994815216697	3
nac	training_defined_top50_hvg	pretrained_vs_random	50	0.022632975493599744	0.015449429748253918	0.030035277877034056	3
