## Supplementary material for "Pretrained gene representations transfer mean expression more broadly than spatial patterns in virtual spatial transcriptomics": Source Data: supp_training_only_partition_cohorts.tsv

cohort	n_genes	n_train_genes	n_heldout_genes	train_genes_sha256	heldout_genes_sha256	source_gene_ids	source_manifest_sha256	source_split_sha256
hippocampus_donor_disjoint	18397	14717	3680	92e7cb74e03615cb33771ea195e411ceb02c7449f7df2b2104a31325afc03e13	f3ff669018819b0d47afa921b252989510b986c8c443435e894f35cb11a69baa	experiments/multicohort_geneheldout_decima/data/hippocampus_donor_disjoint/gene_ids.txt	da4aa9a1508d3dc85fc0d5f7d696db37bf164413f4fdf72a09b05da7bd73e0bf	5277a60955b23f4af8184934c01786d51e6698fa27710425e833ab411b3491ae
dlpfc	18397	14717	3680	92e7cb74e03615cb33771ea195e411ceb02c7449f7df2b2104a31325afc03e13	f3ff669018819b0d47afa921b252989510b986c8c443435e894f35cb11a69baa	experiments/multicohort_geneheldout_decima/data/dlpfc/gene_ids.txt	569965065e18f13fd1a88e6af11ce3c154993fde52e048aba3edb87f94dba687	48df4d3bf071988f9b361b058559b1d7013a932f47c1211bfcb3e8a94e09e0f2
nac	18397	14717	3680	748d9b486cae9f4962afe1c8cfccd184e2bd635d23aaeab873cc5581cf0a0476	72b6f1429628cbaefcaaf880b9a9243680a2b330b9830dc30f3fc1c1daf7dab2	experiments/multicohort_geneheldout_decima/data/nac/gene_ids.txt	ed9a98e27a0aa89a466e6543d531c7b23ed38ac3f5f73ba8d17e8697c05a97bb	4f92b1013037f796d2b75f09b907d27e116d8ccf5c3541de6b3a11075c374b23
her2st	15914	12730	3184	bb961fa62b755ee1dca447ca645953cd6d623e9e4b83147f0bbd31215e6dbe7d	413a0ca2cb25ca8fe5049712bd09ebcd39bdc346cb0248a2c7e71f5cef2c48f8	experiments/multicohort_geneheldout_decima/data/her2st/gene_ids.txt	0c2a9b15961140b956753164c947b888becf239f524d02605b2c0ce347023147	3d9284e780fd404c9c89ac9ebb7ede62d4e80980a8455b9417d80bccef007492
