## Supplementary material for "Pretrained gene representations transfer mean expression more broadly than spatial patterns in virtual spatial transcriptomics": Source Data: supp_training_only_partition_paired_effects.tsv

cohort	seed	control	full_matrix_pcc_gain	pooled_pcc_gain	overall_mse_reduction	abundance_pcc_gain	abundance_rmse_reduction	mean_gene_pcc_gain	centered_full_matrix_pcc_gain	centered_rmse_reduction	abundance_mse_reduction	centered_mse_reduction	abundance_share_percent	centered_share_percent	abundance_error_fraction_reduced	centered_error_fraction_reduced	n_eligible_gene_pcc
dlpfc	42	constant	0.3689181787966578	0.3689181787966578	0.6222419280822202		0.3882626399078801	0.0015165592112501847	0.04533206235930383	0.008802775085588133	0.596161603152535	0.02608032492968526	95.8086519482758	4.191348051724204	0.6443758484698409	0.01181433586595208	3593
dlpfc	123	constant	0.367382461216948	0.367382461216948	0.6189372878336594		0.38126847542141795	0.004908322217400188	0.05013540254049913	0.009910211018548942	0.5895844974880221	0.029352790345637203	95.25755017146003	4.742449828539951	0.6346760050623416	0.013294592163213628	3593
dlpfc	456	constant	0.36612363777506374	0.36612363777506374	0.5913084201177154		0.3704128945454337	-0.00018817058359732464	0.03685331262869333	0.005059782258012513	0.5762893986441048	0.015019021473611005	97.46003591989765	2.539964080102407	0.6212849189438227	0.006795206736070053	3593
dlpfc	42	random	0.42501554492860616	0.42501554492860616	0.7442296587798141	0.8206604084337655	0.44584358096739485	0.004945689927459626	0.06395044168634297	0.011459769074859905	0.7102469056354115	0.0339827531444028	95.43383514167947	4.5661648583205485	0.6834145931043426	0.015339209232539229	3593
dlpfc	123	random	0.410135311700624	0.410135311700624	0.7228082947338925	0.7869654002336984	0.4306105544683432	0.006772841578039687	0.06462694561076611	0.012036156650798047	0.6871331343681588	0.03567516036573393	95.06436760263414	4.9356323973658895	0.6693927936385331	0.016112009583328805	3593
dlpfc	456	random	0.4181289548076866	0.4181289548076866	0.7083564958915622	0.8088765854131104	0.4264601369223394	-0.00036851832654186123	0.05194795068561714	0.007058761338668118	0.6873897669216786	0.020966728969883608	97.04008799361766	2.959912006382344	0.6617935498945148	0.00946072913453198	3593
her2st	42	constant	0.279551464942941	0.279551464942941	0.3335052840401769		0.2384129548133228	0.003419744371889674	0.0415946586862886	0.008024960275650583	0.31081015997508304	0.022695124065093886	93.19497316799341	6.805026832006607	0.5228097026949201	0.011286310222831967	3027
her2st	123	constant	0.27042378067117995	0.27042378067117995	0.30598049888223544		0.2163287465709549	0.005232259161751934	0.0429493371391525	0.005332728487030147	0.2908593132354053	0.015121185646829627	95.05812112142156	4.941878878578275	0.4775499314389395	0.007494472903857577	3027
her2st	456	constant	0.2723704893507892	0.2723704893507892	0.30215064821343374		0.2330935113906375	0.005136559771287116	0.04230873385999036	-0.003004927683843084	0.31068708063160594	-0.008536432418172257	102.82522393006491	-2.8252239300649378	0.5067701525223709	-0.0042400491310009645	3027
her2st	42	random	0.31558333644494013	0.31558333644494013	0.42428900935539593	0.7287553351276447	0.2806116684920579	0.009486384131005762	0.0604044993899709	0.016437452428096577	0.37766451523461103	0.04662449412078473	89.01114733289474	10.988852667105217	0.5710474872134691	0.022913736533176122	3027
her2st	123	random	0.32327335247020594	0.32327335247020594	0.5049220789982605	0.7390993640037086	0.315427757733568	0.009173890174817234	0.0645033603672177	0.01740513022950263	0.4553589466999581	0.049563132298302115	90.18400375823668	9.81599624176325	0.588649581454529	0.024152550073537303	3027
her2st	456	random	0.31985433689978937	0.31985433689978937	0.42017276308193363	0.7528863246947345	0.29149390605510195	0.008747853253467067	0.05868423308453925	0.005132158393422737	0.4055515088837171	0.01462125419821625	96.5201803917582	3.4798196082417427	0.5728635215672895	0.007179797228011242	3027
hippocampus_donor_disjoint	42	constant	0.3263746818985058	0.3263746818985058	0.4220186047573429		0.31113430243535556	-0.0007167011359722197	0.04508048549588854	0.008849410543442682	0.3980107596757837	0.02400784508155973	94.31118798770413	5.688812012296007	0.6294544805858816	0.012963038984092548	3482
hippocampus_donor_disjoint	123	constant	0.33125574639173694	0.33125574639173694	0.43326410939948756		0.3202638472298797	-0.0031384799897732907	0.047748548787514514	0.008981255239825181	0.4088798045076828	0.02438430489180443	94.37195365071852	5.628046349281401	0.6413088963414345	0.013144835352577783	3482
hippocampus_donor_disjoint	456	constant	0.32382329494449535	0.32382329494449535	0.4228852033926298		0.3105751925952053	-0.0037589489001371157	0.0422261013597898	0.00894036156821465	0.3986422339639356	0.024242969428694083	94.26724575979414	5.732754240205842	0.6274691874745546	0.013101628497868915	3482
hippocampus_donor_disjoint	42	random	0.37298492586552906	0.37298492586552906	0.4854033825721311	0.7940290988757723	0.34301629104461373	0.012032369564539694	0.07267264683868153	0.013128297280126322	0.4497310361572826	0.035672346414848954	92.65098932236066	7.349010677639444	0.6574718062786541	0.019140734838834633	3482
hippocampus_donor_disjoint	123	random	0.3685386440245033	0.3685386440245033	0.4868850287845614	0.7795379021983718	0.3481580239110374	0.0070902691139954205	0.06936274834474954	0.012023717691115543	0.454203789921353	0.03268123886320895	93.28768868806823	6.712311311931889	0.6651153618447054	0.017539014086431742	3482
hippocampus_donor_disjoint	456	random	0.3722305936550656	0.3722305936550656	0.4831113894072674	0.802865909125015	0.3414266028560091	0.0054115581649029215	0.06554245767503925	0.012645206412893906	0.4487753960671249	0.03433599334014237	92.89273776338216	7.107262236617818	0.6547157060626565	0.018455534567779704	3482
nac	42	constant	0.32864827507294236	0.32864827507294236	0.440516975066803		0.29345615279015	-0.0011823975235101675	0.048988170701677713	0.0044198115159117535	0.4276309883304762	0.012885986736326682	97.07480359085534	2.925196409144634	0.5581053082041707	0.006045525456846721	3553
nac	123	constant	0.33026977295675936	0.33026977295675936	0.42852543214839667		0.2740481154429133	0.001320069824359088	0.051398131887833584	0.006988100296360988	0.40815656627738783	0.0203688658710095	95.2467544880848	4.7532455119153445	0.5250257842181391	0.009544023210237845	3553
nac	456	constant	0.337753863949556	0.337753863949556	0.41434489838584465		0.27150725249763163	0.001573118081822894	0.053759129585501164	0.004887168934037067	0.40010069544789145	0.014244202937953254	96.56223523121824	3.437764768781785	0.5254980436635062	0.006684690854846852	3553
nac	42	random	0.37426716464776955	0.37426716464776955	0.5152619762867143	0.7791826436843584	0.3313102197625405	0.0032443700158641536	0.06798477879931378	0.006829443762406795	0.4953342359702354	0.019927740316478815	96.13250322484689	3.8674967751531013	0.5939811942198159	0.009318414544061583	3553
nac	123	random	0.3584497009189042	0.3584497009189042	0.48292654347200914	0.7448331087315344	0.3011762907216108	0.0032286632987364727	0.06424962487128202	0.008981107457927129	0.456730574853521	0.02619596861848894	94.57557904559319	5.424420954406968	0.5529580441175925	0.012240944887757685	3553
nac	456	random	0.3774812152838103	0.3774812152838103	0.49439127041068476	0.7809992698396719	0.312527756931573	0.0032715853065046208	0.06751382650495674	0.00720673793193316	0.4733697064959271	0.02102156391475818	95.74799047376072	4.252009526239374	0.5671521124011819	0.009833974757125967	3553
