## Supplementary material for "Pretrained gene representations transfer mean expression more broadly than spatial patterns in virtual spatial transcriptomics": Source Data: supp_training_only_partition_paired_effects_summary.tsv

cohort	control	full_matrix_pcc_gain_mean	full_matrix_pcc_gain_min	full_matrix_pcc_gain_max	pooled_pcc_gain_mean	pooled_pcc_gain_min	pooled_pcc_gain_max	overall_mse_reduction_mean	overall_mse_reduction_min	overall_mse_reduction_max	abundance_pcc_gain_mean	abundance_pcc_gain_min	abundance_pcc_gain_max	abundance_rmse_reduction_mean	abundance_rmse_reduction_min	abundance_rmse_reduction_max	mean_gene_pcc_gain_mean	mean_gene_pcc_gain_min	mean_gene_pcc_gain_max	centered_full_matrix_pcc_gain_mean	centered_full_matrix_pcc_gain_min	centered_full_matrix_pcc_gain_max	centered_rmse_reduction_mean	centered_rmse_reduction_min	centered_rmse_reduction_max	abundance_mse_reduction_mean	abundance_mse_reduction_min	abundance_mse_reduction_max	centered_mse_reduction_mean	centered_mse_reduction_min	centered_mse_reduction_max	abundance_share_percent_mean	abundance_share_percent_min	abundance_share_percent_max	centered_share_percent_mean	centered_share_percent_min	centered_share_percent_max	abundance_error_fraction_reduced_mean	abundance_error_fraction_reduced_min	abundance_error_fraction_reduced_max	centered_error_fraction_reduced_mean	centered_error_fraction_reduced_min	centered_error_fraction_reduced_max	n_eligible_gene_pcc_mean	n_eligible_gene_pcc_min	n_eligible_gene_pcc_max
dlpfc	constant	0.3674747592628898	0.36612363777506374	0.3689181787966578	0.3674747592628898	0.36612363777506374	0.3689181787966578	0.6108292120111983	0.5913084201177154	0.6222419280822202				0.37998133662491057	0.3704128945454337	0.3882626399078801	0.0020789036150176826	-0.00018817058359732464	0.004908322217400188	0.0441069258428321	0.03685331262869333	0.05013540254049913	0.00792425612071653	0.005059782258012513	0.009910211018548942	0.5873451664282207	0.5762893986441048	0.596161603152535	0.023484045582977824	0.015019021473611005	0.029352790345637203	96.17541267987782	95.25755017146003	97.46003591989765	3.8245873201221876	2.539964080102407	4.742449828539951	0.633445590825335	0.6212849189438227	0.6443758484698409	0.01063471158841192	0.006795206736070053	0.013294592163213628	3593.0	3593	3593
dlpfc	random	0.4177599371456389	0.410135311700624	0.42501554492860616	0.4177599371456389	0.410135311700624	0.42501554492860616	0.7251314831350896	0.7083564958915622	0.7442296587798141	0.8055007980268581	0.7869654002336984	0.8206604084337655	0.4343047574526924	0.4264601369223394	0.44584358096739485	0.0037833377263191506	-0.00036851832654186123	0.006772841578039687	0.06017511266090874	0.05194795068561714	0.06462694561076611	0.01018489568810869	0.007058761338668118	0.012036156650798047	0.6949232689750829	0.6871331343681588	0.7102469056354115	0.03020821416000678	0.020966728969883608	0.03567516036573393	95.84609691264376	95.06436760263414	97.04008799361766	4.153903087356261	2.959912006382344	4.9356323973658895	0.6715336455457969	0.6617935498945148	0.6834145931043426	0.013637315983466671	0.00946072913453198	0.016112009583328805	3593.0	3593	3593
her2st	constant	0.27411524498830336	0.27042378067117995	0.279551464942941	0.27411524498830336	0.27042378067117995	0.279551464942941	0.31387881037861537	0.30215064821343374	0.3335052840401769				0.22927840425830506	0.2163287465709549	0.2384129548133228	0.004596187768309575	0.003419744371889674	0.005232259161751934	0.04228424322847715	0.0415946586862886	0.0429493371391525	0.003450920359612549	-0.003004927683843084	0.008024960275650583	0.3041188512806981	0.2908593132354053	0.31081015997508304	0.009759959097917085	-0.008536432418172257	0.022695124065093886	97.02610607315997	93.19497316799341	102.82522393006491	2.9738939268399815	-2.8252239300649378	6.805026832006607	0.5023765955520768	0.4775499314389395	0.5228097026949201	0.0048469113318961934	-0.0042400491310009645	0.011286310222831967	3027.0	3027	3027
her2st	random	0.3195703419383118	0.31558333644494013	0.32327335247020594	0.3195703419383118	0.31558333644494013	0.32327335247020594	0.4497946171451967	0.42017276308193363	0.5049220789982605	0.7402470079420292	0.7287553351276447	0.7528863246947345	0.29584444409357596	0.2806116684920579	0.315427757733568	0.009136042519763354	0.008747853253467067	0.009486384131005762	0.06119736428057595	0.05868423308453925	0.0645033603672177	0.012991580350340648	0.005132158393422737	0.01740513022950263	0.4128583236060954	0.37766451523461103	0.4553589466999581	0.03693629353910103	0.01462125419821625	0.049563132298302115	91.90511049429654	89.01114733289474	96.5201803917582	8.094889505703403	3.4798196082417427	10.988852667105217	0.5775201967450959	0.5710474872134691	0.588649581454529	0.01808202794490822	0.007179797228011242	0.024152550073537303	3027.0	3027	3027
hippocampus_donor_disjoint	constant	0.32715124107824606	0.32382329494449535	0.33125574639173694	0.32715124107824606	0.32382329494449535	0.33125574639173694	0.42605597251648675	0.4220186047573429	0.43326410939948756				0.3139911140868135	0.3105751925952053	0.3202638472298797	-0.0025380433419608752	-0.0037589489001371157	-0.0007167011359722197	0.04501837854773095	0.0422261013597898	0.047748548787514514	0.008923675783827504	0.008849410543442682	0.008981255239825181	0.4018442660491341	0.3980107596757837	0.4088798045076828	0.02421170646735275	0.02400784508155973	0.02438430489180443	94.3167957994056	94.26724575979414	94.37195365071852	5.6832042005944166	5.628046349281401	5.732754240205842	0.6327441881339569	0.6274691874745546	0.6413088963414345	0.01306983427817975	0.012963038984092548	0.013144835352577783	3482.0	3482	3482
hippocampus_donor_disjoint	random	0.37125138784836603	0.3685386440245033	0.37298492586552906	0.37125138784836603	0.3685386440245033	0.37298492586552906	0.48513326692131997	0.4831113894072674	0.4868850287845614	0.7921443033997196	0.7795379021983718	0.802865909125015	0.34420030593722006	0.3414266028560091	0.3481580239110374	0.008178065614479346	0.0054115581649029215	0.012032369564539694	0.0691926176194901	0.06554245767503925	0.07267264683868153	0.012599073794711924	0.012023717691115543	0.013128297280126322	0.4509034073819202	0.4487753960671249	0.454203789921353	0.03422985953940009	0.03268123886320895	0.035672346414848954	92.94380525793702	92.65098932236066	93.28768868806823	7.05619474206305	6.712311311931889	7.349010677639444	0.6591009580620053	0.6547157060626565	0.6651153618447054	0.01837842783101536	0.017539014086431742	0.019140734838834633	3482.0	3482	3482
nac	constant	0.33222397065975257	0.32864827507294236	0.337753863949556	0.33222397065975257	0.32864827507294236	0.337753863949556	0.42779576853368145	0.41434489838584465	0.440516975066803				0.27967050691023165	0.27150725249763163	0.29345615279015	0.0005702634608906049	-0.0011823975235101675	0.001573118081822894	0.05138181072500416	0.048988170701677713	0.053759129585501164	0.00543169358210327	0.0044198115159117535	0.006988100296360988	0.4119627500185852	0.40010069544789145	0.4276309883304762	0.01583301851509648	0.012885986736326682	0.0203688658710095	96.29459777005279	95.2467544880848	97.07480359085534	3.705402229947255	2.925196409144634	4.7532455119153445	0.5362097120286053	0.5250257842181391	0.5581053082041707	0.0074247465073104734	0.006045525456846721	0.009544023210237845	3553.0	3553	3553
nac	random	0.3700660269501614	0.3584497009189042	0.3774812152838103	0.3700660269501614	0.3584497009189042	0.3774812152838103	0.4975265967231361	0.48292654347200914	0.5152619762867143	0.7683383407518548	0.7448331087315344	0.7809992698396719	0.3150047558052414	0.3011762907216108	0.3313102197625405	0.0032482062070350822	0.0032286632987364727	0.0032715853065046208	0.06658274339185084	0.06424962487128202	0.06798477879931378	0.007672429717422362	0.006829443762406795	0.008981107457927129	0.47514483910656113	0.456730574853521	0.4953342359702354	0.02238175761657531	0.019927740316478815	0.02619596861848894	95.48535758140027	94.57557904559319	96.13250322484689	4.514642418599815	3.8674967751531013	5.424420954406968	0.5713637835795301	0.5529580441175925	0.5939811942198159	0.010464444729648413	0.009318414544061583	0.012240944887757685	3553.0	3553	3553
