## Supplementary material for "Pretrained gene representations transfer mean expression more broadly than spatial patterns in virtual spatial transcriptomics": Source Data: supp_training_only_partition_per_run.tsv

cohort	seed	variant	n_heldout_genes	n_eligible_gene_pcc	n_finite_gene_pcc	n_constant_prediction_gene_pcc	observed_std_min	predicted_std_min	abundance_pcc	abundance_rmse	abundance_mse	mean_gene_pcc	median_gene_pcc	q25_gene_pcc	q75_gene_pcc	centered_full_matrix_pcc	centered_rmse	centered_mse	pooled_pcc	full_matrix_pcc	overall_mse	decomposition_error	checkpoint	gene_table	finite_prediction_only_mean_gene_pcc	common_denominator_minus_finite_prediction_only_mean_gene_pcc
dlpfc	42	constant	3680	3593	3593	0	1e-06	1e-06		0.9618611268882118	0.9251768274186606	0.08118882648299958	0.06518619992672361	0.01606971251534043	0.12951427316419697	0.10503162096831854	1.4857708804646208	2.2075151092366148	0.08725869185994539	0.08725869185994539	3.132691936655275	-4.440892098500626e-16	experiments/multicohort_geneheldout_decima_clean_split/runs/dlpfc/seed_42/constant/constant/checkpoints/best.pt	experiments/multicohort_geneheldout_decima_clean_split/components/runs/dlpfc/seed_42/constant/gene_components.tsv.gz	0.08118882650902035	-2.602076887292526e-11
dlpfc	42	decima	3680	3593	3593	33	1e-06	1e-06	0.8096586389179911	0.5735984869803317	0.32901522426612567	0.08270538569424976	0.06585130484434075	0.01041441356043854	0.13526450639411697	0.15036368332762237	1.4769681053790327	2.1814347843069295	0.4561768706566032	0.4561768706566032	2.510450008573055	-4.440892098500626e-16	experiments/multicohort_geneheldout_decima_clean_split/runs/dlpfc/seed_42/decima/decima/checkpoints/best.pt	experiments/multicohort_geneheldout_decima_clean_split/components/runs/dlpfc/seed_42/decima/gene_components.tsv.gz	0.08270140632995306	3.97936429670509e-06
dlpfc	42	random	3680	3593	3593	0	1e-06	1e-06	-0.01100176951577443	1.0194420679477265	1.0392621299015372	0.07775969576679014	0.06264274604322947	0.015958308244996725	0.12381950983434901	0.0864132416412794	1.4884278744538926	2.2154175374513323	0.031161325727997024	0.031161325727997024	3.254679667352869	-4.440892098500626e-16	experiments/multicohort_geneheldout_decima_clean_split/runs/dlpfc/seed_42/random/random/checkpoints/best.pt	experiments/multicohort_geneheldout_decima_clean_split/components/runs/dlpfc/seed_42/random/gene_components.tsv.gz	0.07775969593123601	-1.6444587358499518e-10
dlpfc	123	constant	3680	3593	3593	0	1e-06	1e-06		0.9638223393972585	0.9289535019212042	0.08039349590718377	0.06455698255049375	0.015854511415716897	0.12788872441675064	0.1041595072933758	1.4858918025532206	2.2078744488948594	0.08653415307478657	0.08653415307478657	3.1368279508160635	0.0	experiments/multicohort_geneheldout_decima_clean_split/runs/dlpfc/seed_123/constant/constant/checkpoints/best.pt	experiments/multicohort_geneheldout_decima_clean_split/components/runs/dlpfc/seed_123/constant/gene_components.tsv.gz	0.08039349571493028	1.922534909049034e-10
dlpfc	123	decima	3680	3593	3593	282	1e-06	1e-06	0.8036072321998194	0.5825538639758405	0.3393690044331821	0.08530181812458396	0.0690589371464903	0.013959625731227351	0.13920208537673243	0.15429490983387492	1.4759815915346717	2.178521658549222	0.4539166142917346	0.4539166142917346	2.517890662982404	0.0	experiments/multicohort_geneheldout_decima_clean_split/runs/dlpfc/seed_123/decima/decima/checkpoints/best.pt	experiments/multicohort_geneheldout_decima_clean_split/components/runs/dlpfc/seed_123/decima/gene_components.tsv.gz	0.0852911581732837	1.0659951300256987e-05
dlpfc	123	random	3680	3593	3593	0	1e-06	1e-06	0.016641831966120985	1.0131644184441837	1.026502138801341	0.07852897654654427	0.06384523411024078	0.016303892707680324	0.12388992348969208	0.08966796422310881	1.4880177481854697	2.214196818914956	0.043781302591110585	0.043781302591110585	3.2406989577162966	-4.440892098500626e-16	experiments/multicohort_geneheldout_decima_clean_split/runs/dlpfc/seed_123/random/random/checkpoints/best.pt	experiments/multicohort_geneheldout_decima_clean_split/components/runs/dlpfc/seed_123/random/gene_components.tsv.gz	0.07852897610447272	4.420715460362601e-10
dlpfc	456	constant	3680	3593	3593	0	1e-06	1e-06		0.9631078204839819	0.9275766738774059	0.07612610524363354	0.06053856683114689	0.014451961570595593	0.12048221139614528	0.0988391525970417	1.4866867883775885	2.210237606736469	0.08211408233628298	0.08211408233628298	3.1378142806138745	-4.440892098500626e-16	experiments/multicohort_geneheldout_decima_clean_split/runs/dlpfc/seed_456/constant/constant/checkpoints/best.pt	experiments/multicohort_geneheldout_decima_clean_split/components/runs/dlpfc/seed_456/constant/gene_components.tsv.gz	0.07612610503770201	2.0593153571279998e-10
dlpfc	456	decima	3680	3593	3593	160	1e-06	1e-06	0.8011711418314853	0.5926949259385482	0.35128727523330117	0.07593793466003622	0.06258878425944737	0.010891916857183421	0.12183896672134145	0.13569246522573503	1.481627006119576	2.195218585262858	0.4482377201113467	0.4482377201113467	2.546505860496159	0.0	experiments/multicohort_geneheldout_decima_clean_split/runs/dlpfc/seed_456/decima/decima/checkpoints/best.pt	experiments/multicohort_geneheldout_decima_clean_split/components/runs/dlpfc/seed_456/decima/gene_components.tsv.gz	0.07593028272679773	7.651933238483899e-06
dlpfc	456	random	3680	3593	3593	0	1e-06	1e-06	-0.007705443581625103	1.0191550628608876	1.0386770421549798	0.07630645298657808	0.06106312732645953	0.015495397811809917	0.1207058876300493	0.08374451454011789	1.488685767458244	2.2161853142327415	0.03010876530366016	0.03010876530366016	3.2548623563877213	0.0	experiments/multicohort_geneheldout_decima_clean_split/runs/dlpfc/seed_456/random/random/checkpoints/best.pt	experiments/multicohort_geneheldout_decima_clean_split/components/runs/dlpfc/seed_456/random/gene_components.tsv.gz	0.07630645311510514	-1.2852706399169023e-10
her2st	42	constant	3184	3027	3027	0	1e-06	1e-06		0.7710380027078919	0.5944996016197751	0.09617834628848754	0.08375787812045522	0.03795207739478566	0.13695290011185457	0.11023419955469875	1.4180459012100761	2.010854177938697	0.09489346724637719	0.09489346724637719	2.605353779558472	0.0	experiments/multicohort_geneheldout_decima_clean_split/runs/her2st/seed_42/constant/constant/checkpoints/best.pt	experiments/multicohort_geneheldout_decima_clean_split/components/runs/her2st/seed_42/constant/gene_components.tsv.gz	0.09617834625287938	3.560815531322703e-11
her2st	42	decima	3184	3027	3027	0	1e-06	1e-06	0.7458714764967752	0.5326250478945691	0.28368944164469206	0.09959809066037721	0.08688518891681953	0.03765107835972496	0.14398819058195905	0.15182885824098735	1.4100209409344255	1.988159053873603	0.3744449321893182	0.3744449321893182	2.271848495518295	2.220446049250313e-16	experiments/multicohort_geneheldout_decima_clean_split/runs/her2st/seed_42/decima/decima/checkpoints/best.pt	experiments/multicohort_geneheldout_decima_clean_split/components/runs/her2st/seed_42/decima/gene_components.tsv.gz	0.09959808999742335	6.629538584768113e-10
her2st	42	random	3184	3027	3027	0	1e-06	1e-06	0.017116141369130585	0.813236716386627	0.6613539568793031	0.09011170652937145	0.07743684711241273	0.03406574084966267	0.13080298603208024	0.09142435885101645	1.4264583933625221	2.0347835479943877	0.058861595744378034	0.058861595744378034	2.696137504873691	4.440892098500626e-16	experiments/multicohort_geneheldout_decima_clean_split/runs/her2st/seed_42/random/random/checkpoints/best.pt	experiments/multicohort_geneheldout_decima_clean_split/components/runs/her2st/seed_42/random/gene_components.tsv.gz	0.09011170665221596	-1.2284451234023663e-10
her2st	123	constant	3184	3027	3027	0	1e-06	1e-06		0.7804266542949148	0.6090657627339544	0.0965931772936528	0.08403645574920443	0.03806303048216054	0.13781005218877151	0.11095762464756334	1.4204383062809003	2.0176449819501525	0.09551621692134406	0.09551621692134406	2.626710744684107	0.0	experiments/multicohort_geneheldout_decima_clean_split/runs/her2st/seed_123/constant/constant/checkpoints/best.pt	experiments/multicohort_geneheldout_decima_clean_split/components/runs/her2st/seed_123/constant/gene_components.tsv.gz	0.09659317700014562	2.9350717689613504e-10
her2st	123	decima	3184	3027	3027	0	1e-06	1e-06	0.728285598208426	0.5640979077239598	0.3182064494985491	0.10182543645540473	0.09046916659910073	0.04142296586826821	0.14588443561809442	0.15390696178671584	1.4151055777938701	2.002523796303323	0.365939997592524	0.365939997592524	2.3207302458018715	-4.440892098500626e-16	experiments/multicohort_geneheldout_decima_clean_split/runs/her2st/seed_123/decima/decima/checkpoints/best.pt	experiments/multicohort_geneheldout_decima_clean_split/components/runs/her2st/seed_123/decima/gene_components.tsv.gz	0.10182543631448578	1.40918957058922e-10
her2st	123	random	3184	3027	3027	0	1e-06	1e-06	-0.010813765795282594	0.8795256654575279	0.7735653961985072	0.0926515462805875	0.08127305540704234	0.03611643349821839	0.1329519987565525	0.08940360141949814	1.4325107080233728	2.052086928601625	0.04266664512231807	0.04266664512231807	2.825652324800132	0.0	experiments/multicohort_geneheldout_decima_clean_split/runs/her2st/seed_123/random/random/checkpoints/best.pt	experiments/multicohort_geneheldout_decima_clean_split/components/runs/her2st/seed_123/random/gene_components.tsv.gz	0.09265154632181542	-4.122792385263807e-11
her2st	456	constant	3184	3027	3027	0	1e-06	1e-06		0.7829897612900363	0.6130729662850279	0.09513962869731638	0.08294591528028811	0.03752359728047082	0.135519843234585	0.10933531001904366	1.418903169223839	2.013286203633454	0.0941196715748799	0.0941196715748799	2.6263591699184823	4.440892098500626e-16	experiments/multicohort_geneheldout_decima_clean_split/runs/her2st/seed_456/constant/constant/checkpoints/best.pt	experiments/multicohort_geneheldout_decima_clean_split/components/runs/her2st/seed_456/constant/gene_components.tsv.gz	0.09513962899071177	-2.933953913153431e-10
her2st	456	decima	3184	3027	3027	0	1e-06	1e-06	0.7414766990762998	0.5498962498993988	0.302385885653422	0.10027618846860349	0.08661066702417776	0.039185898900103946	0.14468478896843107	0.15164404387903402	1.421908096907682	2.0218226360516263	0.3664901609256691	0.3664901609256691	2.3242085217050485	4.440892098500626e-16	experiments/multicohort_geneheldout_decima_clean_split/runs/her2st/seed_456/decima/decima/checkpoints/best.pt	experiments/multicohort_geneheldout_decima_clean_split/components/runs/her2st/seed_456/decima/gene_components.tsv.gz	0.10027618850646901	-3.786551627804613e-11
her2st	456	random	3184	3027	3027	0	1e-06	1e-06	-0.011409625618434734	0.8413901559545007	0.7079373945371391	0.09152833521513642	0.07887431305391263	0.0335115006183431	0.1310809811543613	0.09295981079449477	1.4270402553011048	2.0364438902498425	0.046635824025879714	0.046635824025879714	2.744381284786982	4.440892098500626e-16	experiments/multicohort_geneheldout_decima_clean_split/runs/her2st/seed_456/random/random/checkpoints/best.pt	experiments/multicohort_geneheldout_decima_clean_split/components/runs/her2st/seed_456/random/gene_components.tsv.gz	0.09152833493465713	2.8047929256924675e-10
hippocampus_donor_disjoint	42	constant	3680	3482	3482	0	1e-06	1e-06		0.7951796217174204	0.6323106307946598	0.09701217372203927	0.08087123022943116	0.024611507834877814	0.15336870591852342	0.11981443049192946	1.3608904813650933	1.8520229022701156	0.10080743614220014	0.10080743614220014	2.4843335330647753	0.0	experiments/multicohort_geneheldout_decima_clean_split/runs/hippocampus_donor_disjoint/seed_42/constant/constant/checkpoints/best.pt	experiments/multicohort_geneheldout_decima_clean_split/components/runs/hippocampus_donor_disjoint/seed_42/constant/gene_components.tsv.gz	0.09701217359225935	1.297799229194041e-10
hippocampus_donor_disjoint	42	decima	3680	3482	3482	0	1e-06	1e-06	0.802437745174121	0.48404531928206485	0.2342998711188761	0.09629547258606705	0.07793485966405675	0.019307945996496264	0.1527216219321138	0.164894915987818	1.3520410708216506	1.8280150571885558	0.427182118040706	0.427182118040706	2.0623149283074325	4.440892098500626e-16	experiments/multicohort_geneheldout_decima_clean_split/runs/hippocampus_donor_disjoint/seed_42/decima/decima/checkpoints/best.pt	experiments/multicohort_geneheldout_decima_clean_split/components/runs/hippocampus_donor_disjoint/seed_42/decima/gene_components.tsv.gz	0.09629547215290087	4.3316618347777336e-10
hippocampus_donor_disjoint	42	random	3680	3482	3482	0	1e-06	1e-06	0.008408646298348735	0.8270616103266786	0.6840309072761587	0.08426310302152736	0.06629364177276018	0.02057376840046102	0.13212206341425792	0.09222226914913646	1.365169368101777	1.8636874036034048	0.05419719217517694	0.05419719217517694	2.5477183108795636	2.220446049250313e-16	experiments/multicohort_geneheldout_decima_clean_split/runs/hippocampus_donor_disjoint/seed_42/random/random/checkpoints/best.pt	experiments/multicohort_geneheldout_decima_clean_split/components/runs/hippocampus_donor_disjoint/seed_42/random/gene_components.tsv.gz	0.0842631028104987	2.1102865288558093e-10
hippocampus_donor_disjoint	123	constant	3680	3482	3482	0	1e-06	1e-06		0.7984802855113672	0.6375707663503145	0.09242595458089492	0.07656518007913357	0.0231513936983584	0.14555018848419238	0.11441235744859461	1.3620015902122184	1.8550483317406117	0.09626233160900405	0.09626233160900405	2.4926190980909264	2.220446049250313e-16	experiments/multicohort_geneheldout_decima_clean_split/runs/hippocampus_donor_disjoint/seed_123/constant/constant/checkpoints/best.pt	experiments/multicohort_geneheldout_decima_clean_split/components/runs/hippocampus_donor_disjoint/seed_123/constant/gene_components.tsv.gz	0.09242595481560953	-2.3471460885993167e-10
hippocampus_donor_disjoint	123	decima	3680	3482	3482	0	1e-06	1e-06	0.8051832753243079	0.47821643828148747	0.22869096184263168	0.08928747459112163	0.06932320417343324	0.015126617117332947	0.14180684202495103	0.16216090623610913	1.3530203349723933	1.8306640268488072	0.427518078000741	0.427518078000741	2.059354988691439	0.0	experiments/multicohort_geneheldout_decima_clean_split/runs/hippocampus_donor_disjoint/seed_123/decima/decima/checkpoints/best.pt	experiments/multicohort_geneheldout_decima_clean_split/components/runs/hippocampus_donor_disjoint/seed_123/decima/gene_components.tsv.gz	0.08928747443437944	1.567421886727871e-10
hippocampus_donor_disjoint	123	random	3680	3482	3482	0	1e-06	1e-06	0.02564537312593609	0.8263744621925249	0.6828947517639847	0.08219720547712621	0.06400402781840314	0.02056559709855394	0.12626631317029963	0.09279815789135959	1.3650440526635088	1.8633452657120162	0.05897943397623766	0.05897943397623766	2.5462400174760003	-6.661338147750939e-16	experiments/multicohort_geneheldout_decima_clean_split/runs/hippocampus_donor_disjoint/seed_123/random/random/checkpoints/best.pt	experiments/multicohort_geneheldout_decima_clean_split/components/runs/hippocampus_donor_disjoint/seed_123/random/gene_components.tsv.gz	0.08219720432014435	1.1569818575418722e-09
hippocampus_donor_disjoint	456	constant	3680	3482	3482	0	1e-06	1e-06		0.7970681432769524	0.6353176250269684	0.09961886323243578	0.08242987289430627	0.024279026716700493	0.15890393345297207	0.12329644200912762	1.3602861197548768	1.850378327597779	0.10373707226726443	0.10373707226726443	2.4856959526247473	-2.220446049250313e-16	experiments/multicohort_geneheldout_decima_clean_split/runs/hippocampus_donor_disjoint/seed_456/constant/constant/checkpoints/best.pt	experiments/multicohort_geneheldout_decima_clean_split/components/runs/hippocampus_donor_disjoint/seed_456/constant/gene_components.tsv.gz	0.09961886325672667	-2.429088874489338e-11
hippocampus_donor_disjoint	456	decima	3680	3482	3482	0	1e-06	1e-06	0.8028222837376777	0.48649295068174714	0.23667539106303284	0.09585991433229867	0.07666598270333361	0.01875383404994059	0.15174396554574388	0.16552254336891742	1.3513457581866621	1.826135358169085	0.4275603672117598	0.4275603672117598	2.0628107492321175	-2.220446049250313e-16	experiments/multicohort_geneheldout_decima_clean_split/runs/hippocampus_donor_disjoint/seed_456/decima/decima/checkpoints/best.pt	experiments/multicohort_geneheldout_decima_clean_split/components/runs/hippocampus_donor_disjoint/seed_456/decima/gene_components.tsv.gz	0.09585991439126236	-5.896369503766152e-11
hippocampus_donor_disjoint	456	random	3680	3482	3482	0	1e-06	1e-06	-4.36253873373124e-05	0.8279195535377563	0.6854507871301577	0.09044835616739574	0.07324219708801062	0.022764952170661545	0.14193327827323224	0.09998008569387817	1.363990964599556	1.8604713515092273	0.05532977355669416	0.05532977355669416	2.545922138639385	-2.220446049250313e-16	experiments/multicohort_geneheldout_decima_clean_split/runs/hippocampus_donor_disjoint/seed_456/random/random/checkpoints/best.pt	experiments/multicohort_geneheldout_decima_clean_split/components/runs/hippocampus_donor_disjoint/seed_456/random/gene_components.tsv.gz	0.09044835616974448	-2.34873231974575e-12
nac	42	constant	3680	3553	3553	0	1e-06	1e-06		0.8753394622266653	0.7662191741312675	0.07604315377218364	0.05454677365193866	0.015184101548844366	0.11503855774003816	0.10244713368107283	1.4599628766636197	2.1314916012359113	0.08649249215644761	0.08649249215644761	2.897710775367179	0.0	experiments/multicohort_geneheldout_decima_clean_split/runs/nac/seed_42/constant/constant/checkpoints/best.pt	experiments/multicohort_geneheldout_decima_clean_split/components/runs/nac/seed_42/constant/gene_components.tsv.gz	0.07604315377132838	8.552603070199893e-13
nac	42	decima	3680	3553	3553	10	1e-06	1e-06	0.7740168435651582	0.5818833094365152	0.3385881858007913	0.07486075624867347	0.052849330074803476	0.007606598280238504	0.11484894717929799	0.15143530438275055	1.455543065147708	2.1186056144995846	0.41514076722939	0.41514076722939	2.457193800300376	0.0	experiments/multicohort_geneheldout_decima_clean_split/runs/nac/seed_42/decima/decima/checkpoints/best.pt	experiments/multicohort_geneheldout_decima_clean_split/components/runs/nac/seed_42/decima/gene_components.tsv.gz	0.07486011092768968	6.453209837886664e-07
nac	42	random	3680	3553	3553	0	1e-06	1e-06	-0.0051658001192002	0.9131935291990557	0.8339224217710267	0.07161638623280932	0.05150181363710365	0.015697182000221493	0.10832362361240691	0.08345052558343677	1.4623725089101147	2.1385333548160634	0.04087360258162041	0.04087360258162041	2.9724557765870903	0.0	experiments/multicohort_geneheldout_decima_clean_split/runs/nac/seed_42/random/random/checkpoints/best.pt	experiments/multicohort_geneheldout_decima_clean_split/components/runs/nac/seed_42/random/gene_components.tsv.gz	0.07161638630399496	-7.118564071539879e-11
nac	123	constant	3680	3553	3553	0	1e-06	1e-06		0.8817045413250932	0.7774028981932931	0.07446609087333592	0.05332827800876373	0.015253566908266661	0.11284762849368563	0.10020832388760074	1.460890553287696	2.1342012086852304	0.08460234421747383	0.08460234421747383	2.9116041068785234	0.0	experiments/multicohort_geneheldout_decima_clean_split/runs/nac/seed_123/constant/constant/checkpoints/best.pt	experiments/multicohort_geneheldout_decima_clean_split/components/runs/nac/seed_123/constant/gene_components.tsv.gz	0.074466090854742	1.8593918071907467e-11
nac	123	decima	3680	3553	3553	89	1e-06	1e-06	0.7710562709023155	0.6076564258821799	0.3692463319159053	0.075786160697695	0.05360088766448777	0.007889360345168978	0.1157563230886939	0.15160645577543433	1.453902452991335	2.113832342814221	0.41487211717423317	0.41487211717423317	2.483078674730127	4.440892098500626e-16	experiments/multicohort_geneheldout_decima_clean_split/runs/nac/seed_123/decima/decima/checkpoints/best.pt	experiments/multicohort_geneheldout_decima_clean_split/components/runs/nac/seed_123/decima/gene_components.tsv.gz	0.07578659773465016	-4.3703695515318053e-07
nac	123	random	3680	3553	3553	0	1e-06	1e-06	0.026223162170781165	0.9088327166037907	0.8259769067694263	0.07255749739895853	0.05198524562403994	0.015074402899873007	0.10960135599677301	0.0873568309041523	1.462883560449262	2.14002831143271	0.05642241625532896	0.05642241625532896	2.966005218202136	0.0	experiments/multicohort_geneheldout_decima_clean_split/runs/nac/seed_123/random/random/checkpoints/best.pt	experiments/multicohort_geneheldout_decima_clean_split/components/runs/nac/seed_123/random/gene_components.tsv.gz	0.07255749748198188	-8.30233520821011e-11
nac	456	constant	3680	3553	3553	0	1e-06	1e-06		0.8725676372325214	0.7613742815455451	0.07274364605280235	0.05211722863948307	0.015128103242795371	0.11042966404783396	0.09767520443613584	1.459749760108699	2.1308693621374046	0.08246372105172291	0.08246372105172291	2.89224364368295	4.440892098500626e-16	experiments/multicohort_geneheldout_decima_clean_split/runs/nac/seed_456/constant/constant/checkpoints/best.pt	experiments/multicohort_geneheldout_decima_clean_split/components/runs/nac/seed_456/constant/gene_components.tsv.gz	0.07274364610573379	-5.2931437011238813e-11
nac	456	decima	3680	3553	3553	106	1e-06	1e-06	0.7824991924089257	0.6010603847348898	0.36127358609765364	0.07431676413462525	0.052192027555383824	0.008612788706162127	0.11418515225128933	0.151434334021637	1.454862591174662	2.1166251591994514	0.42021758500127887	0.42021758500127887	2.4778987452971055	4.440892098500626e-16	experiments/multicohort_geneheldout_decima_clean_split/runs/nac/seed_456/decima/decima/checkpoints/best.pt	experiments/multicohort_geneheldout_decima_clean_split/components/runs/nac/seed_456/decima/gene_components.tsv.gz	0.0743468106895924	-3.0046554967147476e-05
nac	456	random	3680	3553	3553	0	1e-06	1e-06	0.0014999225692538336	0.9135881416664627	0.8346432925935807	0.07104517882812063	0.05145398867815436	0.01479014571738944	0.10709740653757574	0.08392050751668026	1.4620693291065952	2.1376467231142096	0.04273636971746858	0.04273636971746858	2.9722900157077903	0.0	experiments/multicohort_geneheldout_decima_clean_split/runs/nac/seed_456/random/random/checkpoints/best.pt	experiments/multicohort_geneheldout_decima_clean_split/components/runs/nac/seed_456/random/gene_components.tsv.gz	0.07104517863733782	1.9078280621975807e-10
